# Self-extending DNA recording with stochastic and programmed writing

**DOI:** 10.64898/2026.10.14.759016

**Authors:** Zhihui Zhang, Yingyi Li, Yifang Peng, Rongsong Ling, Kang Li, Maosheng Cheng, Yixin Cheng, Caihua Zhang, Xiaochen Wang, Shuang Chen, Zhenyu He, Demeng Chen

## Abstract

Recording cellular histories requires continued information accumulation while retaining earlier records. Infinite Printer couples DNA self-extension to regeneration of a writable terminal context. A single self-targeting prime-editing guide directs repeat extension, while base editing diversifies the accessible sequence in situ. A separate configuration uses auxiliary guides for specified payload writing. After three rounds of payload input, 4,436 distinct complete records contained identities from all three pools. Extended AC/AT records retained shared upstream marks, and complete-sequence readout distinguished endpoints sharing initial prefixes. Joint single-cell readout recovered 1,549 records and 7,669 combinations across 12,302 transcriptome-linked cell labels; spatial readout linked records to 11,330 capture spots. These results establish a resource for self-extending stochastic and programmed DNA recording with joint cellular and tissue readout, providing a foundation for future lineage applications.
