## Supplementary material for "Self-extending DNA recording with stochastic and programmed writing": Source Data: Cell01_figure_aliases.tsv

Cell figure	Legacy identifier
Figure S1	Extended Data Figure 1 / ED01
Figure S2	Extended Data Figure 2 / ED02
Figure S3	Extended Data Figure 3 / ED03
Figure S4	Extended Data Figure 4 / ED04
Figure S5	Extended Data Figure 5 / ED05
Figure S6	Extended Data Figure 6 / ED06
Figure S7	Extended Data Figure 7 / ED07
Figure S8	Extended Data Figure 8 / ED08
Figure S9	Extended Data Figure 9 / ED09
Figure S10	Extended Data Figure 10 / ED10
