## Supplementary material for "Self-extending DNA recording with stochastic and programmed writing": Source Data: Figure_Source_Data_index.tsv

figure	legacy	source_data
Figure 1	Figure 1	source_data/design/a_payload_depth.tsv;source_data/design/accepted_model_sequences.tsv;source_data/design/accepted_sequence_fields.json;source_data/design/b_payload_identity.tsv;source_data/design/c_ordered_position_pools.tsv;source_data/design/d_CCA_only_extension.tsv;source_data/design/derived_aux_template_sequences.tsv;source_data/design/e_joint_CCA_payload.tsv;source_data/design/f_pool_combin…
Figure 2	Figure 2	source_data/design/a_payload_depth.tsv;source_data/design/accepted_model_sequences.tsv;source_data/design/accepted_sequence_fields.json;source_data/design/b_payload_identity.tsv;source_data/design/c_ordered_position_pools.tsv;source_data/design/d_CCA_only_extension.tsv;source_data/design/derived_aux_template_sequences.tsv;source_data/design/e_joint_CCA_payload.tsv;source_data/design/f_pool_combin…
Figure 3	Figure 3	source_data/additional_NR/NR01/all_70_label_allocations.tsv;source_data/additional_NR/NR01/all_body_lengths.tsv;source_data/additional_NR/NR01/canonical_length_marker_joint.tsv;source_data/additional_NR/NR01/category_counts.tsv;source_data/additional_NR/NR01/complete_body_states.tsv.gz;source_data/additional_NR/NR01/dish_permutation_tests.tsv;source_data/additional_NR/NR01/group_effects.tsv;sourc…
Figure 4	Figure 4	source_data/capture/L1_cell_membership.tsv;source_data/capture/L1_display_order.tsv;source_data/capture/L1_nodes.json.gz;source_data/capture/L1_profiles.json.gz;source_data/capture/L1_single_family_quality.csv.gz;source_data/capture/L1_summary.json;source_data/capture/L1_three_bead_example.json;source_data/capture/L2_candidate_uncertainty.tsv;source_data/capture/L2_contributions.tsv;source_data/c…
Figure 5	Figure 5	source_data/spatial_QC/b_scope_table.tsv;source_data/spatial_QC/c_all_broad_strings.tsv;source_data/spatial_QC/d_call_disposition.tsv;source_data/spatial_QC/e_all_core_states.tsv;source_data/spatial_QC/f_core_key_read_depth.tsv;source_data/spatial_QC/g_same_read_coverage.tsv;source_data/spatial_QC/h_region_read_counts.tsv;source_data/spatial_QC/i_all_repeated_state_region_variant_entries.tsv;sour…
Figure 6	Figure 6	source_data/association/RNA_display_data.tsv;source_data/association/ROI.json;source_data/association/complete_association_results.tsv;source_data/association/display_metadata.json;source_data/association/paired_display_data.tsv;source_data/association/spatial_display_data.tsv;source_data/association/states.json.gz;source_data/association/test_scope_and_not_tested.tsv;source_data/association/tiss…
Figure S1	ED01	source_data/design/a_payload_depth.tsv;source_data/design/accepted_model_sequences.tsv;source_data/design/accepted_sequence_fields.json;source_data/design/b_payload_identity.tsv;source_data/design/c_ordered_position_pools.tsv;source_data/design/d_CCA_only_extension.tsv;source_data/design/e_joint_CCA_payload.tsv;source_data/design/f_pool_combinations.tsv
Figure S2	ED02	source_data/design/a_payload_depth.tsv;source_data/design/accepted_model_sequences.tsv;source_data/design/accepted_sequence_fields.json;source_data/design/b_payload_identity.tsv;source_data/design/c_ordered_position_pools.tsv;source_data/design/d_CCA_only_extension.tsv;source_data/design/e_joint_CCA_payload.tsv;source_data/design/f_pool_combinations.tsv
Figure S3	ED03	source_data/paths/breadth_threshold.csv;source_data/paths/cell_sparsity.csv;source_data/paths/cell_subsampling.csv;source_data/paths/current_frozen_69.csv;source_data/paths/editor_fixed_endpoints.tsv;source_data/paths/editor_mark_fractions.tsv;source_data/paths/editor_position_fractions.tsv;source_data/paths/exact_margin_null.csv;source_data/paths/five_marked_support.csv;source_data/paths/gap_cou…
Figure S4	ED04	source_data/ed4_v19/all_19_site_denominators.tsv;source_data/ed4_v19/event_denominator_bridge.tsv;source_data/ed4_v19/complete_19nt_members.tsv;source_data/ed4_v19/target_marked_longer_complete_members.tsv;source_data/ed4_v19/target_longer_all_zero_bins.tsv;source_data/ed4_v19/fixed_depth_technical_ranges.tsv;source_data/ed4_v19/current_input_sample_construct_linkage.tsv;source_data/additional_NR…
Figure S5	ED05	source_data/capture/approved_historical_display_fields.json;source_data/capture/cohorts.tsv;source_data/capture/cross_match_quality.csv;source_data/capture/cross_matches.json;source_data/capture/L1_cell_membership.tsv;source_data/capture/L1_display_order.tsv;source_data/capture/L1_nodes.json.gz;source_data/capture/L1_profiles.json.gz;source_data/capture/L1_single_family_quality.csv.gz;source_data…
Figure S6	ED06	source_data/spatial_QC/b_scope_table.tsv;source_data/spatial_QC/c_all_broad_strings.tsv;source_data/spatial_QC/d_call_disposition.tsv;source_data/spatial_QC/e_all_core_states.tsv;source_data/spatial_QC/f_core_key_read_depth.tsv;source_data/spatial_QC/g_same_read_coverage.tsv;source_data/spatial_QC/h_region_read_counts.tsv;source_data/spatial_QC/i_all_repeated_state_region_variant_entries.tsv;sour…
Figure S7	ED07	source_data/spatial_examples/candidate_relation_status.csv;source_data/spatial_examples/displayed_rows.csv;source_data/spatial_examples/eight_states.csv;source_data/spatial_examples/example_first_ring_edges_classified.csv;source_data/spatial_examples/observation_funnel.csv;source_data/spatial_examples/SUMMARY.json;source_data/spatial_maps/37_record_matrix.csv;source_data/spatial_maps/annotation.c…
Figure S8	ED08	source_data/ordered/actual_pattern_distribution.csv;source_data/ordered/candidate_sets.csv.gz;source_data/ordered/config.json;source_data/ordered/display_id_matrix_mapping.csv;source_data/ordered/encoded_matrix.csv;source_data/ordered/encoded_records.json.gz;source_data/ordered/encoding_summary.json;source_data/ordered/figure_E_independent_matrix_order.csv;source_data/ordered/figure_E_ordered_mat…
Figure S9	ED09	source_data/ordered/actual_pattern_distribution.csv;source_data/ordered/candidate_sets.csv.gz;source_data/ordered/config.json;source_data/ordered/display_id_matrix_mapping.csv;source_data/ordered/encoded_matrix.csv;source_data/ordered/encoded_records.json.gz;source_data/ordered/encoding_summary.json;source_data/ordered/figure_E_independent_matrix_order.csv;source_data/ordered/figure_E_ordered_mat…
Figure S10	ED10	source_data/association/complete_association_results.tsv;source_data/association/display_metadata.json;source_data/association/paired_display_data.tsv;source_data/association/RNA_display_data.tsv;source_data/association/ROI.json;source_data/association/spatial_display_data.tsv;source_data/association/states.json.gz;source_data/association/test_scope_and_not_tested.tsv;source_data/association/tiss…
