## Supplementary material for "Self-extending DNA recording with stochastic and programmed writing": Source Data: File_manifest.tsv

file	bytes	sha256	figure_groups
source_data/additional_NR/NR01/all_70_label_allocations.tsv	16687	a76892b78c44ce669a90d2c05c64b9aa8fb9710c30f3ff2bcc08c63b7852e82a	Figure 3
source_data/additional_NR/NR01/all_body_lengths.tsv	902654	b6d63a991058acedc9171065b4d3fb8d2a4122981fabd2a86767e8cc7d077ea0	Figure 3
source_data/additional_NR/NR01/canonical_length_marker_joint.tsv	1293764	5f215a8affbde352084462f0dcb260f7fb3d7d43b9e4a399403b4f1642044d62	Figure 3
source_data/additional_NR/NR01/category_counts.tsv	48640	b788451e2a2ab03bdbe7b29019df890d84714d623865013955fa5536a31db267	Figure 3
source_data/additional_NR/NR01/complete_body_states.tsv.gz	4677992	44a9abb8879b3e1ed84d158af3326c557ad39e12dea394f5706046ea300c8088	Figure 3
source_data/additional_NR/NR01/dish_permutation_tests.tsv	711	dca325cc0070725f5e779a8f4c292b2961999faca991a70b0a5414602d7cba74	Figure 3
source_data/additional_NR/NR01/group_effects.tsv	22678	6ecda1222e408a7707fc40041737530aa6c08e7634561120385a321bc28a8d87	Figure 3
source_data/additional_NR/NR01/input_extraction_quality_ledger.tsv	1750	e709a0a3e43c1d51123c09c442e386ba24bd0c443a6adeb103a859295ba71222	Figure 3
source_data/additional_NR/NR01/per_dish.tsv	18275	b5d75466be5cfe1da2a7da6811d6127bd9f636dfd2e3739cc19263eec4ca63ae	Figure 3
source_data/additional_NR/NR02_NR05/all_lengths_by_assay_library_mark_and_tier.tsv	878695	b6e0b1822256475f30a83af4f5831ca274ef403e476d7a4ca64bc40fe2219210	Figure 3
source_data/additional_NR/NR02_NR05/amplicon_lengths_from_actual_primer_sites.tsv	1217	95db9f140379df9aee227415e8e6a014511a6332ff460b097dc93fa65553d8cc	Figure 3
source_data/additional_NR/NR02_NR05/canonical_fixed_bins_per_library.tsv	12044	c64ad438202792cee4134a341b6d8368320ea31ea0a9b75788910a18d50c35f6	Figure 3
source_data/additional_NR/NR02_NR05/four_displayed_long_endpoint_support.tsv	977	a7e57ae69394409e1b11e0cd573e4d8d4a2f17440a49e8160d49b3a60ebcbfc5	Figure 3
source_data/additional_NR/NR02_NR05/input_catalogue_summary.tsv	4042	c2dd17518910f35cf600c4b4297a0472669ec1710420f07584f563ba3a788c51	Figure 3
source_data/additional_NR/NR03/admission_flow.tsv	947	92821a707cfec14fb4ba35753067f15a7a98ad7f738f3b0950032dbbfedb9d51	Figure S4
source_data/additional_NR/NR03/all_body_length_counts.tsv	91823	4264d0036d2d5c480b0f109f6e6506b2885e1ef4863fa44b7fefefbea894c978	Figure S4
source_data/additional_NR/NR03/all_raw_string_diversity.tsv	1163	b75695d4e3c79ab35f31c20b36b10825c36364bffe6487e3ff1f213af91f403a	Figure S4
source_data/additional_NR/NR03/body_class_admission.tsv	1270	2717ce9dbe832d76c702a48ba3af69bf6d7cdb6ca8440a2b7dc194f83dc893f1	Figure S4
source_data/additional_NR/NR03/empty_body_quality_undefined.tsv	191	e8dd3a118cb6aafed4841a6209861645a7498b022c71ca84f6b8c7567f61b176	Figure S4
source_data/additional_NR/NR03/exact_AC8_CCA4_frequencies.tsv	842	d65122f53b2d5bdfea2cea8395a5f801d856955392082bf721112fae7d84fcba	Figure S4
source_data/additional_NR/NR03/extension_by_repeat_units.tsv	3683	ff28c5c6c038e49016fcd41b99baee83bb9bceb07c37b108ef894ee0025de099	Figure S4
source_data/additional_NR/NR03/frequency_diversity.tsv	7375	a06dade1fc9e3b183799bbc0d6681be0aba0b37ede2e0668459579635354fff5	Figure S4
source_data/additional_NR/NR03/joint_state_counts.tsv	4710	ef9bf5589556c8ece4e0d7e55a0da50b8e4210ce87435ab3ca971968aa93c84b	Figure S4
source_data/additional_NR/NR03/longer_zero_support_bins.tsv	1186	84872df7e2c05edb78e71ae2f0293e9045635e9dd18b03896f189b77e075248d	Figure S4
source_data/additional_NR/NR03/marked_extension_catalogue.tsv	79389	bb743057b59dc5afd569fdbb722a267eb54292dd608a5caf2745bdfa380f8b5a	Figure S4
source_data/additional_NR/NR03/matched_depth_rarefaction.tsv	115902	14019a9d9f05124d841a08b7dc48d76d6c17c8ef74b39354ce8634b633b050f1	Figure S4
source_data/additional_NR/NR03/orientation_joint_counts.tsv	4617	1827f4c7a06cc01e04d5dc24d1749752b8321cd69b9831c656cbbd99c58804f4	Figure S4
source_data/additional_NR/NR03/reference_sensitivity.tsv	72151	9670c6bf648e21d5b3ed5b80e728c99221c081ff5aa6cd0476ea62424f4fb56e	Figure S4
source_data/additional_NR/NR03/site_conversion_counts.tsv	47502	9ffa26913b2f2235e9cfb4db3e30f00fe288934fa30db01332a6c2c3e04cc63f	Figure S4
source_data/additional_NR/NR03/state_frequency_catalogue.tsv	601478	b720150458ab0d50af4baf8264a8dec2633f4da284dfd47352f57d85c3fc28fe	Figure S4
source_data/additional_NR/NR03/support_sensitivity.tsv	13017	c3d3fc28e2b1c6640690a490d88c5ed400b55a79d79a0972eb2206b2577fac7c	Figure S4
source_data/additional_NR/NR03/target_marked_longer_complete_members.tsv	50923	b1db96a53000239f6ddcbdb4fc5293a215a8e20e0e7c31df1c577c9277003e7d	Figure S4
source_data/additional_NR/NR04/all_exact_unique_product_checks.tsv	7863596	22798edf622d8e6973d92a2c6ecbf2fb194dd5f2aa5be78ffa0b061929ee722a	supporting analysis table
source_data/additional_NR/NR04/current_Fig2e_template_product_checks.tsv	972	a693f026d7db7d9fd17dc54ac52b0808e7d4ea6bcbdd179640b53ae73e2ca60d	supporting analysis table
source_data/additional_NR/NR04/exact_parser_products_without_nine_template_segmentation.tsv	1413	907b2266930dd83d98df1837f69b93585302b18c06e7f7358f75b950bce8e4ce	supporting analysis table
source_data/additional_NR/NR04/initial_four_CCA_opposite_strand_PAM_contexts.tsv	897	2a49104592f78027ae486c54e25e48a2aba82407201ac0efe23acde87925b93f	supporting analysis table
source_data/additional_NR/NR04/nine_aux_input_and_provenance.tsv	1072	b9d5a8e2186e8f0dd5c31f1ba5f20b32bed8f0f8df79eafa83d5e89e30e395cc	supporting analysis table
source_data/additional_NR/NR04/original_Sanger_basecall_window_matches.tsv	4421	41c374638fb97fe32c6068ff485296507b0d02adc9d141a1ab0c06ac7de438f5	supporting analysis table
source_data/additional_NR/NR04/original_map_matches.tsv	1711	12edbb0c28e7fc3d7923165942be8fd37e5e94dd36f9317f74806d3e6a123dfa	supporting analysis table
source_data/additional_NR/NR04/product_template_segments.tsv	8380857	84b247f79b29d814ff006923cd3ecbbd47c09337a7231c54b6ad0c24151d9bbd	supporting analysis table
source_data/additional_NR/NR06/canonical_endpoint_keys.tsv	7074	d28b6cf104ae175fe41cc7c3d5d25b2645cd6f21451bb55e9ec4ef72b760e167	supporting analysis table
source_data/additional_NR/NR06/information_decomposition.tsv	702	ad0e0f3569bb42e7c0aa59b4484237d17b6aec446e705dfc4b3dd1089ac30de8	supporting analysis table
source_data/additional_NR/NR06/projection_frequencies.tsv	58417	5f3565312d98bff693dfda2d1b807d4d94c2591befc84e8088377de3fc238c96	supporting analysis table
source_data/association/RNA_display_data.tsv	43926	cc1d10ba82ff9b2ed50a6be6ff074be1c1a0ec4502a3044cb53c6ef9c9f01669	Figure 6;Figure S10
source_data/association/ROI.json	315	8adb0307e1312934717013ec0260c4bc24b6fe9c62bc097420316d7d33426b95	Figure 6;Figure S10
source_data/association/complete_association_results.tsv	545065	b8e0ce89698d2de82b9f54b4354559b23851f2795aa3395ce407a0c1ba49a406	Figure 6;Figure S10
source_data/association/display_metadata.json	4665	1aa28ccf3de953c9dfd0ef9d5d0b0e1143fa80309dab7f7567eac85d807986ae	Figure 6;Figure S10
source_data/association/paired_display_data.tsv	347	7d8c01a5218977345898fcacb895b156e45e31c9e51a14d5d0ce9b99f56aa0aa	Figure 6;Figure S10
source_data/association/spatial_display_data.tsv	12094	bb524db232ad8c71cc4d63f8ebfb006819c19099be9c90ff76fea5f5b3000236	Figure 6;Figure S10
source_data/association/states.json.gz	119056	030c6275c1cc8d9b4812bb2b6d7f9c412531a7e6e83975ce9551470271c43a3c	Figure 6;Figure S10
source_data/association/test_scope_and_not_tested.tsv	16700	6f75d1fff9483f5c25d22d9e906fa3b9bf0017a109a13d0c01224728d4899763	Figure 6;Figure S10
source_data/association/tissue_image.png	7148949	01b668115bdff04bcf9de8290c674e578037f284f6dad819894dee3db208a4ae	Figure 6;Figure S10
source_data/capture/L1_cell_membership.tsv	2334708	64bb07f644218c100a4000ad803d06724b221178cf6167401fce7c0f00cea0bb	Figure 4;Figure S5
source_data/capture/L1_display_order.tsv	258565	8ba116c38c697b9200f473948c32180392d54917a125dbc8632b8e2e4ebfb087	Figure 4;Figure S5
source_data/capture/L1_nodes.json.gz	279367	5eaa09c9772c06cd3e15d5c0885361e3908f6cc58e1bc05714b99207fdd45bc5	Figure 4;Figure S5
source_data/capture/L1_profiles.json.gz	231465	066cb101b5b9ac337e53ac2ebd6ab0d76ad302bacdbb2c1d6f06d979bd1e8bf2	Figure 4;Figure S5
source_data/capture/L1_single_family_quality.csv.gz	48019	a9a667c09fcd3f785f36659b2187119e3d5d1e295363cb28bf19b4f4cb330933	Figure 4;Figure S5
source_data/capture/L1_summary.json	1394	a83a3ca2970a07d6e70b717a539983923c325d116d8c2aae47859b39608db030	Figure 4;Figure S5
source_data/capture/L1_three_bead_example.json	1509	9a412cc42bb8a24bc60b169e5479e71c67397b678d439472b6104da2e804c2b5	Figure 4;Figure S5
source_data/capture/L2_candidate_uncertainty.tsv	98	502e43b663b21afd9df2fc8dd502f3ba4b0f516700419cb633648e3ed4b60a23	Figure 4;Figure S5
source_data/capture/L2_contributions.tsv	145	35e17e2df75cd0159f88723c91ce43fbfe9783b11bf8d2e75f53edcac85d352b	Figure 4;Figure S5
source_data/capture/L2_display_order.tsv	185909	3bf74e395d4a3b8177771ca0695865bad8a381c65e6c5d6d91282d1a9dc03185	Figure 4;Figure S5
source_data/capture/L2_multiplicity.tsv	72	c8f35676bbb73c5d9b6e5e9846b5e738250fdafc3f7179474c2a7e30b516d22e	Figure 4;Figure S5
source_data/capture/L2_nearest.json.gz	3228035	ed49e94566e1b5b6885b5c4b1b0aeb00c0148a583f5b15ae04cfb91467365c1c	Figure 4;Figure S5
source_data/capture/L2_nodes.json.gz	681607	0d7012eee0423e88c9567ae5d50207dde159686ccdbd01b798324af6594bed4f	Figure 4;Figure S5
source_data/capture/L2_profiles.json.gz	502565	47f098c981184532a0676b405982c5bdd2a48d9ed11be34de7efe0690ad0c259	Figure 4;Figure S5
source_data/capture/L2_record_support.tsv	62457	fbf1ac4f0c35eb4d5e8d09ed8c85bf9ab6b2ab7e069fafd5345bb2b4091a21f5	Figure 4;Figure S5
source_data/capture/L2_states.json.gz	98923	8f17a856ccfed9236f47a2b239dfe19bd8765ed9397ce50784bdd263a3c99894	Figure 4;Figure S5
source_data/capture/L2_summary.json	789	9171a5836ed514599941fee75829c8894a677f79a344223b22d3bb9e54b24f41	Figure 4;Figure S5
source_data/capture/approved_historical_display_fields.json	30273	5be4c65c11641f4dcd106f05c6b7ceb307532958eb372ed7d175c77a0835d583	Figure 4;Figure S5
source_data/capture/cohorts.tsv	362	ae7fea66f8950c136a64126ef3118d88d1ccca7b7c21953f2442c86b420149a3	Figure 4;Figure S5
source_data/capture/cross_match_quality.csv	716	5c68cc5075e860dbfa8c0036951d42c7b449c8cb958cd76f90d2fb5405d26ace	Figure 4;Figure S5
source_data/capture/cross_matches.json	542	4a762dafb275568f0ebca90ced177f012fa15c90d3b7f60bafc5188d9ac62d9a	Figure 4;Figure S5
source_data/design/a_payload_depth.tsv	340	9063e4daf766f81abff8345e2633cea787ab7ddea681ac4612f920ff210addeb	Figure 1;Figure 2;Figure S1;Figure S2
source_data/design/accepted_model_sequences.tsv	1145	0e5d48466fbcd59ac83c57e6cad213a1f88b6baa02e5036a8fe43b4a6907279a	Figure 1;Figure 2;Figure S1;Figure S2
source_data/design/accepted_sequence_fields.json	14972	9db5a38d4476105ffd7f7a825d80e4530a7d3e9fb6c1535092db4b100921b2c3	Figure 1;Figure 2;Figure S1;Figure S2
source_data/design/b_payload_identity.tsv	380	49fdfd330910c566b0d023cb44618cd9ba18e2fcbb6c3a6ddc4cf7563252a731	Figure 1;Figure 2;Figure S1;Figure S2
source_data/design/c_ordered_position_pools.tsv	859	ab2c7110b3bfcd10a39b2d45dad9b2138b28254f88273f3660de751fdcb47733	Figure 1;Figure 2;Figure S1;Figure S2
source_data/design/d_CCA_only_extension.tsv	129	cda1eb92921038c75ddad9e3ef47516896224fd3e82a7c3cbde4631e31e49bf5	Figure 1;Figure 2;Figure S1;Figure S2
source_data/design/derived_aux_template_sequences.tsv	2257	13f03ebe999a580818d555fd6776110e2b459074818f0d0b209be8f41cbeb77b	Figure 1;Figure 2
source_data/design/e_joint_CCA_payload.tsv	561	7fe57ce7ca1d8fc8e9f71162910769d9a179e36aa1e2e69e2574f52d0248a1ee	Figure 1;Figure 2;Figure S1;Figure S2
source_data/design/f_pool_combinations.tsv	134	a95bfdafb17e050271b55fee6c9ea7654a19dfe4fc325d3037b1506bd730f5b3	Figure 1;Figure 2;Figure S1;Figure S2
source_data/ed4_v19/all_19_site_denominators.tsv	6447	46246dfe141e4f29390cfa453915f9c4753391b10650a774d98ac15c4f9ff002	Figure S4
source_data/ed4_v19/complete_19nt_members.tsv	58371	e4366994e9e616aea1c346df22d5181732b9d790d63158570ca157c88dd8e8d4	Figure S4
source_data/ed4_v19/current_input_sample_construct_linkage.tsv	1515	1b309d734ef740f0a1e98e2a2bf0ddb1737557bcf5b2a54343012e0b8b382db3	Figure S4
source_data/ed4_v19/event_denominator_bridge.tsv	8472	5ba628b069fe64ff7d306f5f1d9ffd83acf489e0a88d4e97bbaa0e1b814280be	Figure S4
source_data/ed4_v19/fixed_depth_technical_ranges.tsv	1934	e01c2d493dccc9e90634207f03c8826d940a475222ee272939046be4515fe201	Figure S4
source_data/ed4_v19/target_longer_all_zero_bins.tsv	1076	21815451cae71f22d19abd9db93dcd0b3164ad22b9cbe1be36441c7dfc16781b	Figure S4
source_data/ed4_v19/target_marked_longer_complete_members.tsv	30188	292937e66503a81e3d35f802307ec7b597fadb3a511c1db3c7c9aaff0c01f32b	Figure S4
source_data/ordered/actual_pattern_distribution.csv	119694	6da2fbfd6d847446778c712709132e324a9dcac4d7f9a4c277f4acf476fa7076	Figure S8;Figure S9
source_data/ordered/candidate_sets.csv.gz	31045	3c90663d0d65c12d1d52833aed733f67e7d011ceee3887e47952ab273d279c36	Figure S8;Figure S9
source_data/ordered/config.json	2656	59363595382b9477d9b32da912c3dbbc3ff7ed0084436ac239811a11043a05fa	Figure S8;Figure S9
source_data/ordered/display_id_matrix_mapping.csv	21058	d22f3b01b587026d2604069719eed8f5ba1d9161e6fe1d51b286d906fb9f8906	Figure S8;Figure S9
source_data/ordered/encoded_matrix.csv	141066	a95fc15c57416ffc0ffe1b287f7bf806803dc67c724f2db64ef6159cb0d39bb6	Figure S8;Figure S9
source_data/ordered/encoded_records.json.gz	29233	5c2f2561fbf92b1a2ce9b13016f7b1a4e869f1e5b0ea7465eb7631b995ba7191	Figure S8;Figure S9
source_data/ordered/encoding_summary.json	724	b8d42d146d318de3d8d5d207c5988f37842a9844fa4f60daedd723973f57b564	Figure S8;Figure S9
source_data/ordered/figure_E_independent_matrix_order.csv	4857	71151ec42a671a5b7987dff1c098cd675aaca332352a69a828b12841e4a2c780	Figure S8;Figure S9
source_data/ordered/figure_E_ordered_matrix_order.csv	4859	7dc68c92af56d33121ac7b7f9d357526155a70ff696b8d7d940c1feaa0d45987	Figure S8;Figure S9
source_data/ordered/fixed_length_patterns.csv	12437	bb49107782a6fbb0d47486385d58f170751f530e9f65e69fd2e766409245bc22	Figure S8;Figure S9
source_data/ordered/indel_same_cohort_mapping.csv	27525	8d399b51cb26054117323e1b0c05d7a71fc65d266f5bff0f0cd7281a281e23ec	Figure S8;Figure S9
source_data/ordered/independent.npz	71746	97914876dc3d2bdfb86ab6dfae1dfc4c317113052003e74847d12a15e27335d2	Figure S8;Figure S9
source_data/ordered/independent_condensed_hypothesis_DAG.csv	168	d48138751befd6a352c0f97d76138066bc85288421ce7b8e89807e34de3f69d6	Figure S8;Figure S9
source_data/ordered/independent_uncertainty_components.csv	4216	24b1197d3f30a83989c88f7af9bf5c3d735771b069edbf4d4f4c8b2749e004b6	Figure S8;Figure S9
source_data/ordered/information_contributions.csv	25998	357bd328a0d8b9751d6a350ffa0ffe17a6a33a526c80062dbfb7f6b0022210e5	Figure S8;Figure S9
source_data/ordered/information_scope.json	625	328ab9ee56bb5d02217a6e8df52c9b12deb5a2b6d5d9e91d2172a0688f2c4454	Figure S8;Figure S9
source_data/ordered/model_summary.csv	1029	a833dd6eee53e66a03fa4dc04a546def5c62b04009f7b717a2633b6dae0f670f	Figure S8;Figure S9
source_data/ordered/order_exclusion_decomposition.json	373	7ef105c7f89e65115a20a62691cf7be6122870f554f28cba7dafbf6b166c4100	Figure S8;Figure S9
source_data/ordered/order_pair_comparison.csv.gz	72182	fbf47cc9474b6b8dd785ba8722aaf9b38fd06e810679087293ca21cbb33b8a28	Figure S8;Figure S9
source_data/ordered/ordered.npz	71733	fc72bbe129e31944d1cfdaf39afbe966464fde9ef2105cbac93518214a8e5da5	Figure S8;Figure S9
source_data/ordered/ordered_condensed_hypothesis_DAG.csv	1640	8c7a6cd33e44255f3c875bea077e567b6810041db765c9221f0df97af8d29c41	Figure S8;Figure S9
source_data/ordered/ordered_uncertainty_components.csv	4218	f77cb0dbb411931b7954c5b4c965958ed0509201b069d07cc689f174332a47ee	Figure S8;Figure S9
source_data/ordered/robustness_replicates.csv	73146	1c2e6fa236214a6f31375954d3f1448bb2f8f964d42bee10cf34a7e26591c868	Figure S8;Figure S9
source_data/ordered/robustness_summary.csv	2245	90fbdd86ee52f594abd33457b2d998d7f80a08bcbd7d4460ed637788b5da9b58	Figure S8;Figure S9
source_data/ordered/selection.json	2866	7f034c34e8e0b599925030cb05f6e8d5ece8f3530ae36412f2f75f97b39a54a2	Figure S8;Figure S9
source_data/ordered/simulation_paired_differences.csv	3039	4509a373d3c7bda22eb5ff1aaa7186cc06b69f712a68eb9172061c11c88c0eb4	Figure S8;Figure S9
source_data/ordered/simulation_replicates.csv	36133	781b2885e426bb06680cf032a7bc4f1d7b847b1bb92f78628f6dfe4ab1a2e92b	Figure S8;Figure S9
source_data/ordered/simulation_summary.csv	7226	fa179dd314f3765998ac9840b6815ddb31f216ecdb432f1da1f86522ce4e9cd1	Figure S8;Figure S9
source_data/ordered/structural_variants.csv	7966	7d45c54086db8671b7b6aa51941b22072d1c79dfe08714fc1ff5258aad9fb839	Figure S8;Figure S9
source_data/paths/breadth_threshold.csv	175	834e491fb538df247e710b5ee35dd2b37965ee2bd4f11f3733b4f6afd97f466b	Figure 3;Figure S3
source_data/paths/cell_sparsity.csv	247	39875cddf420522952d53bf59c7b63423eed609fd9a82ca2a1dd64f306cf8a12	Figure 3;Figure S3;Figure S4
source_data/paths/cell_subsampling.csv	2894	fc3082c4298e4b6dcb9ce7d936f59b56b83891f853894f609f1c58282f1bb746	Figure 3;Figure S3;Figure S4
source_data/paths/current_frozen_69.csv	6133	d9fbd8ec6a81c1f28dfda77c087f04ee7620c884a6e4f584484caec024541e3c	Figure 3;Figure S3
source_data/paths/editor_fixed_endpoints.tsv	493	2ca025a3fddcee8ec3a5b0e66b8d5a70eb5bec599dbacaab0b2eec10ecd2053a	Figure 3;Figure S3
source_data/paths/editor_mark_fractions.tsv	202	52d8016d6f2757dee1cfb5ca2faaed7219cefc4e2ed6732eadae53089e081ad1	Figure 3;Figure S3
source_data/paths/editor_position_fractions.tsv	663	4ef3b5f270a695376bffdb05e63052cdfdd0a8f5aa6ef3d3a466b15a8dafdc5d	Figure 3;Figure S3
source_data/paths/exact_margin_null.csv	2940	89a9950e292758df49d5e571fddf1939d41d6ab5824281948e6d9969c05ad18a	Figure 3;Figure S3;Figure S4
source_data/paths/five_marked_support.csv	219	4663433bc92330e35421d0a545cd24e8b5416b6da71cc3938aa9d4d64dd044dd	Figure 3;Figure S3
source_data/paths/gap_counts.csv	127	f89b40cb18320f126a1f65d73b886c01be9467d0090a84cf3627ffdbe2f438d1	Figure 3;Figure S3
source_data/paths/ordered_69_state_support.csv	7453	a15c6698aa26dfadbe47c9784df8f9fee8399eccc789680a7658a1bd55aac863	Figure 3;Figure S3
source_data/paths/path_edges.csv	15033	ee7256b1eda071cd7f6150fa5bac1ca1d1fc5051cf71ae56289e3e983029b199	Figure 3;Figure S3
source_data/paths/path_nodes.csv	8220	ff2add706a5145b6411bee5dff7c0da219ed689ca2d6d0acb47f83c687ba2698	Figure 3;Figure S3
source_data/paths/support_thinning.csv	2656	0010ac48c8f3cdcafcb5540311407c86d1b43e919860a5cc4a0f81cd1cfd9113	Figure 3;Figure S3;Figure S4
source_data/paths/terminal_provenance.csv	972	6aaaadb153fd197804402135a40a9be4e12f95b9e6ce3f3b5d1f8eae1437dbf7	Figure 3;Figure S3
source_data/paths/terminal_tiers.csv	386	1af4c87cc0a95cb496a7afabfa6b497abe7d450441ba64ef10b7e990f8baf8f1	Figure 3;Figure S3
source_data/spatial_QC/b_scope_table.tsv	228	3922ac77f32168be564a1c9caa7b79d0e3ce28a02124b4658448e702c40bad85	Figure 5;Figure S6
source_data/spatial_QC/c_all_broad_strings.tsv	225035	d2ffd3ec3a3d7c6220579a297c658fa8ac524c6a40621b3426fb6314f9d3a97a	Figure 5;Figure S6
source_data/spatial_QC/d_call_disposition.tsv	108	31d497d4c7e14c13bf465e40f81d4bdd57d6c29128d5c185fc1156bda5d3ea31	Figure 5;Figure S6
source_data/spatial_QC/e_all_core_states.tsv	9226	910281da068f3d2ca4e25bb580f843dba3f39a4aadc88b67ff93d508189a1345	Figure 5;Figure S6
source_data/spatial_QC/f_core_key_read_depth.tsv	65	79c53f35f879739f5830f1b41e2a5f099b46e5fd12bbc01c42afaac77aea36d6	Figure 5;Figure S6
source_data/spatial_QC/g_same_read_coverage.tsv	92	b4a7e832cb15279809560a15ae975314777c07c9d9e94c3ce73b2746e244493d	Figure 5;Figure S6
source_data/spatial_QC/h_region_read_counts.tsv	89	1675f410d2d051d443170a9b0b04c25662a770388ff59603ea987f07f0b52aa7	Figure 5;Figure S6
source_data/spatial_QC/i_all_repeated_state_region_variant_entries.tsv	31773	6feb75d739905a986ada4ad948e0513012b6ad042943f5db7e4477308f71a347	Figure 5;Figure S6
source_data/spatial_QC/j_all_nearest_candidates.tsv	366705	5d9d5716c9942f5ff04f5f916ef8e6a9e7948348c751c48ce188162cacc83142	Figure 5;Figure S6
source_data/spatial_QC/j_display_counts.tsv	121	64576ee10b0beb5024044ae77dca31b71fe9d7170254bd2c43cf02adb60c0633	Figure 5;Figure S6
source_data/spatial_examples/SUMMARY.json	2002	8b2140c9bf29b83cd4aa6d5390b23c4f5c77269295390757e8a5a3dd6b4b2319	Figure 6;Figure S6;Figure S7
source_data/spatial_examples/candidate_relation_status.csv	630	ba89c5ed3daa4b57b5ce74821c061d27058424d0fb1f87f7febe480d2ddf7b6e	Figure 6;Figure S6;Figure S7
source_data/spatial_examples/displayed_rows.csv	7677	8202ce5599869e2853ad9b79a161263b395fdd6795586a7ae949c272faef8b8a	Figure 6;Figure S6;Figure S7
source_data/spatial_examples/eight_states.csv	862	c3d0a511c157e1d8cf97e0eadfe9b38a5f2c615ae7dc5e9cc00acc35df6e8877	Figure 6;Figure S6;Figure S7
source_data/spatial_examples/example_first_ring_edges_classified.csv	1296	19139aa7d304437bfa248f5740429741ea0017d616dfbe23911726864e14fdc2	Figure 6;Figure S6;Figure S7
source_data/spatial_examples/observation_funnel.csv	411	4af23481819efbd00fbc944d41f10e2754b135d62233dd6dc890969b05a28cb7	Figure 6;Figure S6;Figure S7
source_data/spatial_hierarchy/21_prefixes.tsv	3122	58e7cc1c549f534ed4a82ad06790d597822830275bebd029149c583945181898	Figure 5;Figure S7
source_data/spatial_hierarchy/297_states.json.gz	119056	030c6275c1cc8d9b4812bb2b6d7f9c412531a7e6e83975ce9551470271c43a3c	Figure 5;Figure S7
source_data/spatial_hierarchy/842_combinations.json.gz	64664	9146d29e908334e91aa497c0a0dd2289bc7d6ed95097c57f7d015e9a2cbf682f	Figure 5;Figure S7
source_data/spatial_hierarchy/combination_nodes.json.gz	40712	70c689974df1290c55be65dabc6d43b79942ffb4359ed2b0a0a0a5a9ae28d62c	Figure 5;Figure S7
source_data/spatial_hierarchy/state_nodes.json.gz	11166	0065f596939e88058381a8c4d513796d7d396a93dc97be460f048e293ce25723	Figure 5;Figure S7
source_data/spatial_maps/37_record_matrix.csv	9310	c9ffa71500a65b10a35105c7c769b0aba9be9098ef113cdc3d54b3fe037ab8aa	Figure 5;Figure 6;Figure S7;Figure S8
source_data/spatial_maps/annotation.csv.gz	5287795	9248a6785b60836922aa51e210a30eab8878b08074d5b0da016129d11cecee1d	Figure 5;Figure 6;Figure S7
source_data/spatial_maps/categories.csv.gz	53187	73bc8b870e0a17cc8fbea6cfb614362bf9541bbffdd335f472c47261a42df834	Figure 5;Figure 6;Figure S7
source_data/spatial_maps/colors.csv	394	6a13a5d3cd0b657fe26176dc90b580308579f363dbb444fa0a4c5b773b7c5132	Figure 5;Figure 6;Figure S7;Figure S8
source_data/spatial_maps/config.json	795	b81ac842dee35b7bd3f753257da36025b546ea3fb91a5053344e5c86dd7c1444	Figure 5;Figure 6;Figure S7
source_data/spatial_maps/counts.csv	160	d95420c39997bd4e3022bfce1faeebf268cf0dcbc3e29a5758300d3a1b09901f	Figure 5;Figure 6;Figure S7
source_data/spatial_maps/hex_geometry.csv.gz	250615	d2c13e45501c0c897ac211031ad14c637c3d89fc52fbc9317cc858442d3faff0	Figure 5;Figure 6;Figure S7
source_data/spatial_maps/membership.csv.gz	3900366	f12b6771e03f09f9615bd01ac00e05405e3798f49a829dc3fbb257365d4779ac	Figure 5;Figure 6;Figure S7
