## Supplementary material for "Self-extending DNA recording with stochastic and programmed writing": Source Data: all_70_label_allocations.tsv

metric	PE_BE_labels	mean_difference	observed_allocation	two_sided_extreme
extension_fraction_all_complete	barcode01;barcode02;barcode03;barcode04	-0.008232181624530148	False	True
extension_fraction_all_complete	barcode01;barcode02;barcode03;barcode05	-0.0034904751929163425	False	False
extension_fraction_all_complete	barcode01;barcode02;barcode03;barcode06	-0.006064503082487356	False	False
extension_fraction_all_complete	barcode01;barcode02;barcode03;barcode07	-0.005334619733398355	False	False
extension_fraction_all_complete	barcode01;barcode02;barcode03;barcode08	-0.0028930799949768507	False	False
extension_fraction_all_complete	barcode01;barcode02;barcode04;barcode05	-0.004457897351161311	False	False
extension_fraction_all_complete	barcode01;barcode02;barcode04;barcode06	-0.007031925240732338	False	False
extension_fraction_all_complete	barcode01;barcode02;barcode04;barcode07	-0.006302041891643337	False	False
extension_fraction_all_complete	barcode01;barcode02;barcode04;barcode08	-0.003860502153221833	False	False
extension_fraction_all_complete	barcode01;barcode02;barcode05;barcode06	-0.0022902188091185466	False	False
extension_fraction_all_complete	barcode01;barcode02;barcode05;barcode07	-0.0015603354600295313	False	False
extension_fraction_all_complete	barcode01;barcode02;barcode05;barcode08	0.0008812042783919657	False	False
extension_fraction_all_complete	barcode01;barcode02;barcode06;barcode07	-0.004134363349600545	False	False
extension_fraction_all_complete	barcode01;barcode02;barcode06;barcode08	-0.001692823611179048	False	False
extension_fraction_all_complete	barcode01;barcode02;barcode07;barcode08	-0.0009629402620900396	False	False
extension_fraction_all_complete	barcode01;barcode03;barcode04;barcode05	-0.0011866911869223076	False	False
extension_fraction_all_complete	barcode01;barcode03;barcode04;barcode06	-0.003760719076493328	False	False
extension_fraction_all_complete	barcode01;barcode03;barcode04;barcode07	-0.003030835727404313	False	False
extension_fraction_all_complete	barcode01;barcode03;barcode04;barcode08	-0.0005892959889828228	False	False
extension_fraction_all_complete	barcode01;barcode03;barcode05;barcode06	0.0009809873551204704	False	False
extension_fraction_all_complete	barcode01;barcode03;barcode05;barcode07	0.0017108707042094787	False	False
extension_fraction_all_complete	barcode01;barcode03;barcode05;barcode08	0.004152410442630976	False	False
extension_fraction_all_complete	barcode01;barcode03;barcode06;barcode07	-0.000863157185361535	False	False
extension_fraction_all_complete	barcode01;barcode03;barcode06;barcode08	0.0015783825530599621	False	False
extension_fraction_all_complete	barcode01;barcode03;barcode07;barcode08	0.0023082659021489704	False	False
extension_fraction_all_complete	barcode01;barcode04;barcode05;barcode06	1.35651968754813e-05	False	False
extension_fraction_all_complete	barcode01;barcode04;barcode05;barcode07	0.0007434485459644896	False	False
extension_fraction_all_complete	barcode01;barcode04;barcode05;barcode08	0.0031849882843859867	False	False
extension_fraction_all_complete	barcode01;barcode04;barcode06;barcode07	-0.001830579343606524	False	False
extension_fraction_all_complete	barcode01;barcode04;barcode06;barcode08	0.000610960394814973	False	False
extension_fraction_all_complete	barcode01;barcode04;barcode07;barcode08	0.0013408437439039814	False	False
extension_fraction_all_complete	barcode01;barcode05;barcode06;barcode07	0.0029111270880072745	False	False
extension_fraction_all_complete	barcode01;barcode05;barcode06;barcode08	0.005352666826428765	False	False
extension_fraction_all_complete	barcode01;barcode05;barcode07;barcode08	0.00608255017551778	False	False
extension_fraction_all_complete	barcode01;barcode06;barcode07;barcode08	0.0035085222859467663	False	False
extension_fraction_all_complete	barcode02;barcode03;barcode04;barcode05	-0.0035085222859467663	False	False
extension_fraction_all_complete	barcode02;barcode03;barcode04;barcode06	-0.00608255017551778	False	False
extension_fraction_all_complete	barcode02;barcode03;barcode04;barcode07	-0.005352666826428765	False	False
extension_fraction_all_complete	barcode02;barcode03;barcode04;barcode08	-0.0029111270880072745	False	False
extension_fraction_all_complete	barcode02;barcode03;barcode05;barcode06	-0.0013408437439039814	False	False
extension_fraction_all_complete	barcode02;barcode03;barcode05;barcode07	-0.000610960394814973	False	False
extension_fraction_all_complete	barcode02;barcode03;barcode05;barcode08	0.001830579343606524	False	False
extension_fraction_all_complete	barcode02;barcode03;barcode06;barcode07	-0.0031849882843859867	False	False
extension_fraction_all_complete	barcode02;barcode03;barcode06;barcode08	-0.0007434485459644896	False	False
extension_fraction_all_complete	barcode02;barcode03;barcode07;barcode08	-1.35651968754813e-05	False	False
extension_fraction_all_complete	barcode02;barcode04;barcode05;barcode06	-0.0023082659021489704	False	False
extension_fraction_all_complete	barcode02;barcode04;barcode05;barcode07	-0.0015783825530599621	False	False
extension_fraction_all_complete	barcode02;barcode04;barcode05;barcode08	0.000863157185361535	False	False
extension_fraction_all_complete	barcode02;barcode04;barcode06;barcode07	-0.004152410442630976	False	False
extension_fraction_all_complete	barcode02;barcode04;barcode06;barcode08	-0.0017108707042094787	False	False
extension_fraction_all_complete	barcode02;barcode04;barcode07;barcode08	-0.0009809873551204704	False	False
extension_fraction_all_complete	barcode02;barcode05;barcode06;barcode07	0.0005892959889828228	False	False
extension_fraction_all_complete	barcode02;barcode05;barcode06;barcode08	0.003030835727404313	False	False
extension_fraction_all_complete	barcode02;barcode05;barcode07;barcode08	0.003760719076493328	False	False
extension_fraction_all_complete	barcode02;barcode06;barcode07;barcode08	0.0011866911869223076	False	False
extension_fraction_all_complete	barcode03;barcode04;barcode05;barcode06	0.0009629402620900396	False	False
extension_fraction_all_complete	barcode03;barcode04;barcode05;barcode07	0.001692823611179048	False	False
extension_fraction_all_complete	barcode03;barcode04;barcode05;barcode08	0.004134363349600545	False	False
extension_fraction_all_complete	barcode03;barcode04;barcode06;barcode07	-0.0008812042783919657	False	False
extension_fraction_all_complete	barcode03;barcode04;barcode06;barcode08	0.0015603354600295313	False	False
extension_fraction_all_complete	barcode03;barcode04;barcode07;barcode08	0.0022902188091185466	False	False
extension_fraction_all_complete	barcode03;barcode05;barcode06;barcode07	0.003860502153221833	False	False
extension_fraction_all_complete	barcode03;barcode05;barcode06;barcode08	0.006302041891643337	False	False
extension_fraction_all_complete	barcode03;barcode05;barcode07;barcode08	0.007031925240732338	False	False
extension_fraction_all_complete	barcode03;barcode06;barcode07;barcode08	0.004457897351161311	False	False
extension_fraction_all_complete	barcode04;barcode05;barcode06;barcode07	0.0028930799949768507	False	False
extension_fraction_all_complete	barcode04;barcode05;barcode06;barcode08	0.005334619733398355	False	False
extension_fraction_all_complete	barcode04;barcode05;barcode07;barcode08	0.006064503082487356	False	False
extension_fraction_all_complete	barcode04;barcode06;barcode07;barcode08	0.0034904751929163425	False	False
extension_fraction_all_complete	barcode05;barcode06;barcode07;barcode08	0.008232181624530148	True	True
extended_with_retained_first8_CT_fraction_all_complete	barcode01;barcode02;barcode03;barcode04	-0.0035253916823736664	False	True
extended_with_retained_first8_CT_fraction_all_complete	barcode01;barcode02;barcode03;barcode05	-0.0009662767897376781	False	False
extended_with_retained_first8_CT_fraction_all_complete	barcode01;barcode02;barcode03;barcode06	-0.002592663967758645	False	False
extended_with_retained_first8_CT_fraction_all_complete	barcode01;barcode02;barcode03;barcode07	-0.0021721373489528195	False	False
extended_with_retained_first8_CT_fraction_all_complete	barcode01;barcode02;barcode03;barcode08	-0.0013307959402532792	False	False
extended_with_retained_first8_CT_fraction_all_complete	barcode01;barcode02;barcode04;barcode05	-0.0009751871307196803	False	False
extended_with_retained_first8_CT_fraction_all_complete	barcode01;barcode02;barcode04;barcode06	-0.0026015743087406474	False	False
extended_with_retained_first8_CT_fraction_all_complete	barcode01;barcode02;barcode04;barcode07	-0.0021810476899348217	False	False
extended_with_retained_first8_CT_fraction_all_complete	barcode01;barcode02;barcode04;barcode08	-0.0013397062812352813	False	False
extended_with_retained_first8_CT_fraction_all_complete	barcode01;barcode02;barcode05;barcode06	-4.245941610465931e-05	False	False
extended_with_retained_first8_CT_fraction_all_complete	barcode01;barcode02;barcode05;barcode07	0.00037806720270116634	False	False
extended_with_retained_first8_CT_fraction_all_complete	barcode01;barcode02;barcode05;barcode08	0.0012194086114007065	False	False
extended_with_retained_first8_CT_fraction_all_complete	barcode01;barcode02;barcode06;barcode07	-0.0012483199753198005	False	False
extended_with_retained_first8_CT_fraction_all_complete	barcode01;barcode02;barcode06;barcode08	-0.00040697856662026016	False	False
extended_with_retained_first8_CT_fraction_all_complete	barcode01;barcode02;barcode07;barcode08	1.3548052185565493e-05	False	False
extended_with_retained_first8_CT_fraction_all_complete	barcode01;barcode03;barcode04;barcode05	-0.0009288342374766162	False	False
extended_with_retained_first8_CT_fraction_all_complete	barcode01;barcode03;barcode04;barcode06	-0.0025552214154975824	False	False
extended_with_retained_first8_CT_fraction_all_complete	barcode01;barcode03;barcode04;barcode07	-0.002134694796691757	False	False
extended_with_retained_first8_CT_fraction_all_complete	barcode01;barcode03;barcode04;barcode08	-0.0012933533879922168	False	False
extended_with_retained_first8_CT_fraction_all_complete	barcode01;barcode03;barcode05;barcode06	3.893477138405214e-06	False	False
extended_with_retained_first8_CT_fraction_all_complete	barcode01;barcode03;barcode05;barcode07	0.00042442009594423043	False	False
extended_with_retained_first8_CT_fraction_all_complete	barcode01;barcode03;barcode05;barcode08	0.001265761504643771	False	False
extended_with_retained_first8_CT_fraction_all_complete	barcode01;barcode03;barcode06;barcode07	-0.0012019670820767356	False	False
extended_with_retained_first8_CT_fraction_all_complete	barcode01;barcode03;barcode06;barcode08	-0.0003606256733771954	False	False
extended_with_retained_first8_CT_fraction_all_complete	barcode01;barcode03;barcode07;barcode08	5.99009454286298e-05	False	False
extended_with_retained_first8_CT_fraction_all_complete	barcode01;barcode04;barcode05;barcode06	-5.016863843596963e-06	False	False
extended_with_retained_first8_CT_fraction_all_complete	barcode01;barcode04;barcode05;barcode07	0.00041550975496222825	False	False
extended_with_retained_first8_CT_fraction_all_complete	barcode01;barcode04;barcode05;barcode08	0.0012568511636617688	False	False
extended_with_retained_first8_CT_fraction_all_complete	barcode01;barcode04;barcode06;barcode07	-0.001210877423058738	False	False
extended_with_retained_first8_CT_fraction_all_complete	barcode01;barcode04;barcode06;barcode08	-0.0003695360143591976	False	False
extended_with_retained_first8_CT_fraction_all_complete	barcode01;barcode04;barcode07;barcode08	5.099060444662762e-05	False	False
extended_with_retained_first8_CT_fraction_all_complete	barcode01;barcode05;barcode06;barcode07	0.0013482374695772494	False	False
extended_with_retained_first8_CT_fraction_all_complete	barcode01;barcode05;barcode06;barcode08	0.00218957887827679	False	False
extended_with_retained_first8_CT_fraction_all_complete	barcode01;barcode05;barcode07;barcode08	0.0026101054970826152	False	False
extended_with_retained_first8_CT_fraction_all_complete	barcode01;barcode06;barcode07;barcode08	0.0009837183190616492	False	False
extended_with_retained_first8_CT_fraction_all_complete	barcode02;barcode03;barcode04;barcode05	-0.0009837183190616492	False	False
extended_with_retained_first8_CT_fraction_all_complete	barcode02;barcode03;barcode04;barcode06	-0.0026101054970826152	False	False
extended_with_retained_first8_CT_fraction_all_complete	barcode02;barcode03;barcode04;barcode07	-0.00218957887827679	False	False
extended_with_retained_first8_CT_fraction_all_complete	barcode02;barcode03;barcode04;barcode08	-0.0013482374695772494	False	False
extended_with_retained_first8_CT_fraction_all_complete	barcode02;barcode03;barcode05;barcode06	-5.099060444662762e-05	False	False
extended_with_retained_first8_CT_fraction_all_complete	barcode02;barcode03;barcode05;barcode07	0.0003695360143591976	False	False
extended_with_retained_first8_CT_fraction_all_complete	barcode02;barcode03;barcode05;barcode08	0.001210877423058738	False	False
extended_with_retained_first8_CT_fraction_all_complete	barcode02;barcode03;barcode06;barcode07	-0.0012568511636617688	False	False
extended_with_retained_first8_CT_fraction_all_complete	barcode02;barcode03;barcode06;barcode08	-0.00041550975496222825	False	False
extended_with_retained_first8_CT_fraction_all_complete	barcode02;barcode03;barcode07;barcode08	5.016863843596963e-06	False	False
extended_with_retained_first8_CT_fraction_all_complete	barcode02;barcode04;barcode05;barcode06	-5.99009454286298e-05	False	False
extended_with_retained_first8_CT_fraction_all_complete	barcode02;barcode04;barcode05;barcode07	0.0003606256733771954	False	False
extended_with_retained_first8_CT_fraction_all_complete	barcode02;barcode04;barcode05;barcode08	0.0012019670820767356	False	False
extended_with_retained_first8_CT_fraction_all_complete	barcode02;barcode04;barcode06;barcode07	-0.001265761504643771	False	False
extended_with_retained_first8_CT_fraction_all_complete	barcode02;barcode04;barcode06;barcode08	-0.00042442009594423043	False	False
extended_with_retained_first8_CT_fraction_all_complete	barcode02;barcode04;barcode07;barcode08	-3.893477138405214e-06	False	False
extended_with_retained_first8_CT_fraction_all_complete	barcode02;barcode05;barcode06;barcode07	0.0012933533879922168	False	False
extended_with_retained_first8_CT_fraction_all_complete	barcode02;barcode05;barcode06;barcode08	0.002134694796691757	False	False
extended_with_retained_first8_CT_fraction_all_complete	barcode02;barcode05;barcode07;barcode08	0.0025552214154975824	False	False
extended_with_retained_first8_CT_fraction_all_complete	barcode02;barcode06;barcode07;barcode08	0.0009288342374766162	False	False
extended_with_retained_first8_CT_fraction_all_complete	barcode03;barcode04;barcode05;barcode06	-1.3548052185565493e-05	False	False
extended_with_retained_first8_CT_fraction_all_complete	barcode03;barcode04;barcode05;barcode07	0.00040697856662026016	False	False
extended_with_retained_first8_CT_fraction_all_complete	barcode03;barcode04;barcode05;barcode08	0.0012483199753198005	False	False
extended_with_retained_first8_CT_fraction_all_complete	barcode03;barcode04;barcode06;barcode07	-0.0012194086114007065	False	False
extended_with_retained_first8_CT_fraction_all_complete	barcode03;barcode04;barcode06;barcode08	-0.00037806720270116634	False	False
extended_with_retained_first8_CT_fraction_all_complete	barcode03;barcode04;barcode07;barcode08	4.245941610465931e-05	False	False
extended_with_retained_first8_CT_fraction_all_complete	barcode03;barcode05;barcode06;barcode07	0.0013397062812352813	False	False
extended_with_retained_first8_CT_fraction_all_complete	barcode03;barcode05;barcode06;barcode08	0.0021810476899348217	False	False
extended_with_retained_first8_CT_fraction_all_complete	barcode03;barcode05;barcode07;barcode08	0.0026015743087406474	False	False
extended_with_retained_first8_CT_fraction_all_complete	barcode03;barcode06;barcode07;barcode08	0.0009751871307196803	False	False
extended_with_retained_first8_CT_fraction_all_complete	barcode04;barcode05;barcode06;barcode07	0.0013307959402532792	False	False
extended_with_retained_first8_CT_fraction_all_complete	barcode04;barcode05;barcode06;barcode08	0.0021721373489528195	False	False
extended_with_retained_first8_CT_fraction_all_complete	barcode04;barcode05;barcode07;barcode08	0.002592663967758645	False	False
extended_with_retained_first8_CT_fraction_all_complete	barcode04;barcode06;barcode07;barcode08	0.0009662767897376781	False	False
extended_with_retained_first8_CT_fraction_all_complete	barcode05;barcode06;barcode07;barcode08	0.0035253916823736664	True	True
