## Supplementary material for "Self-extending DNA recording with stochastic and programmed writing": Source Data: category_counts.tsv

sample	condition	extraction	quality_stratum	category	read_occurrences	all_complete_denominator	fraction	unique_bodies
barcode01	BE-only	legacy_first_near19	all_complete	canonical_contraction	103325	1294367	0.07982666430772725	42
barcode01	BE-only	legacy_first_near19	all_complete	canonical_reference	1070329	1294367	0.8269130779755665	31
barcode01	BE-only	legacy_first_near19	all_complete	canonical_extension	75169	1294367	0.05807394657002226	64
barcode01	BE-only	legacy_first_near19	all_complete	alternative_CCA_repeat	42	1294367	3.244829325840353e-05	1
barcode01	BE-only	legacy_first_near19	all_complete	complex_shorter	11109	1294367	0.008582573566847733	846
barcode01	BE-only	legacy_first_near19	all_complete	complex_equal	9399	1294367	0.007261464484184161	396
barcode01	BE-only	legacy_first_near19	all_complete	complex_longer	24994	1294367	0.019309824802393755	1869
barcode01	BE-only	legacy_first_near19	allbase20	canonical_contraction	89271	1170916	0.07624031100437606	23
barcode01	BE-only	legacy_first_near19	allbase20	canonical_reference	997500	1170916	0.8518971471907464	20
barcode01	BE-only	legacy_first_near19	allbase20	canonical_extension	65656	1170916	0.0560723399458202	45
barcode01	BE-only	legacy_first_near19	allbase20	alternative_CCA_repeat	39	1170916	3.330725688264572e-05	1
barcode01	BE-only	legacy_first_near19	allbase20	complex_shorter	4276	1170916	0.0036518418059023876	142
barcode01	BE-only	legacy_first_near19	allbase20	complex_equal	5686	1170916	0.004856027247044195	139
barcode01	BE-only	legacy_first_near19	allbase20	complex_longer	8488	1170916	0.007249025549228126	303
barcode01	BE-only	legacy_first_near19	allbase30	canonical_contraction	69338	948354	0.07311404812970684	23
barcode01	BE-only	legacy_first_near19	allbase30	canonical_reference	822154	948354	0.8669273288244685	17
barcode01	BE-only	legacy_first_near19	allbase30	canonical_extension	47976	948354	0.050588704218045163	35
barcode01	BE-only	legacy_first_near19	allbase30	alternative_CCA_repeat	33	948354	3.479713271626418e-05	1
barcode01	BE-only	legacy_first_near19	allbase30	complex_shorter	1627	948354	0.00171560408876854	101
barcode01	BE-only	legacy_first_near19	allbase30	complex_equal	4230	948354	0.004460359739084772	121
barcode01	BE-only	legacy_first_near19	allbase30	complex_longer	2996	948354	0.0031591578672099238	185
barcode01	BE-only	legacy_first_near19	qeff20	canonical_contraction	98289	1261530	0.07791253477919668	23
barcode01	BE-only	legacy_first_near19	qeff20	canonical_reference	1057181	1261530	0.838014950100275	21
barcode01	BE-only	legacy_first_near19	qeff20	canonical_extension	73058	1261530	0.05791221770389923	53
barcode01	BE-only	legacy_first_near19	qeff20	alternative_CCA_repeat	41	1261530	3.2500217989267e-05	1
barcode01	BE-only	legacy_first_near19	qeff20	complex_shorter	7690	1261530	0.006095772593596664	202
barcode01	BE-only	legacy_first_near19	qeff20	complex_equal	7184	1261530	0.0056946723423144914	173
barcode01	BE-only	legacy_first_near19	qeff20	complex_longer	18087	1261530	0.014337352262728592	595
barcode01	BE-only	unambiguous_all_candidates	all_complete	canonical_contraction	102761	1279873	0.08028999752319176	41
barcode01	BE-only	unambiguous_all_candidates	all_complete	canonical_reference	1057977	1279873	0.8266265481028195	30
barcode01	BE-only	unambiguous_all_candidates	all_complete	canonical_extension	74683	1279873	0.058351883350926226	64
barcode01	BE-only	unambiguous_all_candidates	all_complete	alternative_CCA_repeat	42	1279873	3.28157559382845e-05	1
barcode01	BE-only	unambiguous_all_candidates	all_complete	complex_shorter	10965	1279873	0.008567256282459275	842
barcode01	BE-only	unambiguous_all_candidates	all_complete	complex_equal	9110	1279873	0.007117893728518377	388
barcode01	BE-only	unambiguous_all_candidates	all_complete	complex_longer	24335	1279873	0.01901360525614651	1579
barcode01	BE-only	unambiguous_all_candidates	allbase20	canonical_contraction	88767	1157470	0.07669054057556568	23
barcode01	BE-only	unambiguous_all_candidates	allbase20	canonical_reference	985326	1157470	0.8512756270140911	20
barcode01	BE-only	unambiguous_all_candidates	allbase20	canonical_extension	65228	1157470	0.056353944378688	45
barcode01	BE-only	unambiguous_all_candidates	allbase20	alternative_CCA_repeat	39	1157470	3.3694177818863556e-05	1
barcode01	BE-only	unambiguous_all_candidates	allbase20	complex_shorter	4230	1157470	0.003654522363430586	142
barcode01	BE-only	unambiguous_all_candidates	allbase20	complex_equal	5527	1157470	0.004775069764227151	139
barcode01	BE-only	unambiguous_all_candidates	allbase20	complex_longer	8353	1157470	0.007216601726178648	293
barcode01	BE-only	unambiguous_all_candidates	allbase30	canonical_contraction	68914	936425	0.07359265290866861	23
barcode01	BE-only	unambiguous_all_candidates	allbase30	canonical_reference	811117	936425	0.8661846917799076	17
barcode01	BE-only	unambiguous_all_candidates	allbase30	canonical_extension	47666	936425	0.05090210107590037	35
barcode01	BE-only	unambiguous_all_candidates	allbase30	alternative_CCA_repeat	33	936425	3.5240409002322666e-05	1
barcode01	BE-only	unambiguous_all_candidates	allbase30	complex_shorter	1615	936425	0.0017246442587500333	101
barcode01	BE-only	unambiguous_all_candidates	allbase30	complex_equal	4131	936425	0.004411458472381664	121
barcode01	BE-only	unambiguous_all_candidates	allbase30	complex_longer	2949	936425	0.00314921109538938	182
barcode01	BE-only	unambiguous_all_candidates	qeff20	canonical_contraction	97764	1247549	0.07836485781320013	23
barcode01	BE-only	unambiguous_all_candidates	qeff20	canonical_reference	1044894	1247549	0.8375574827121018	21
barcode01	BE-only	unambiguous_all_candidates	qeff20	canonical_extension	72604	1247549	0.058197313291902766	53
barcode01	BE-only	unambiguous_all_candidates	qeff20	alternative_CCA_repeat	41	1247549	3.286444059511891e-05	1
barcode01	BE-only	unambiguous_all_candidates	qeff20	complex_shorter	7584	1247549	0.006079119938375166	202
barcode01	BE-only	unambiguous_all_candidates	qeff20	complex_equal	6996	1247549	0.005607795765937851	173
barcode01	BE-only	unambiguous_all_candidates	qeff20	complex_longer	17666	1247549	0.014160566037887089	489
barcode02	BE-only	legacy_first_near19	all_complete	canonical_contraction	1858645	23618458	0.07869459555742378	112
barcode02	BE-only	legacy_first_near19	all_complete	canonical_reference	19533061	23618458	0.8270252444084198	77
barcode02	BE-only	legacy_first_near19	all_complete	canonical_extension	1267375	23618458	0.053660361739111	169
barcode02	BE-only	legacy_first_near19	all_complete	alternative_CCA_repeat	982	23618458	4.1577650835630335e-05	3
barcode02	BE-only	legacy_first_near19	all_complete	complex_shorter	216556	23618458	0.009168930503422365	6844
barcode02	BE-only	legacy_first_near19	all_complete	complex_equal	269669	23618458	0.011417722528710384	2649
barcode02	BE-only	legacy_first_near19	all_complete	complex_longer	472170	23618458	0.01999156761207696	20253
barcode02	BE-only	legacy_first_near19	allbase20	canonical_contraction	1611685	21456036	0.07511569238604932	29
barcode02	BE-only	legacy_first_near19	allbase20	canonical_reference	18295238	21456036	0.8526849041453882	33
barcode02	BE-only	legacy_first_near19	allbase20	canonical_extension	1107326	21456036	0.05160906702430962	90
barcode02	BE-only	legacy_first_near19	allbase20	alternative_CCA_repeat	918	21456036	4.278516311214243e-05	2
barcode02	BE-only	legacy_first_near19	allbase20	complex_shorter	84088	21456036	0.0039190836555270505	613
barcode02	BE-only	legacy_first_near19	allbase20	complex_equal	188212	21456036	0.008771983790482081	411
barcode02	BE-only	legacy_first_near19	allbase20	complex_longer	168569	21456036	0.007856483835131522	1311
barcode02	BE-only	legacy_first_near19	allbase30	canonical_contraction	1254336	17532625	0.0715429663270617	26
barcode02	BE-only	legacy_first_near19	allbase30	canonical_reference	15222570	17532625	0.8682424907850365	27
barcode02	BE-only	legacy_first_near19	allbase30	canonical_extension	813039	17532625	0.04637291905804179	71
barcode02	BE-only	legacy_first_near19	allbase30	alternative_CCA_repeat	799	17532625	4.557218328687233e-05	2
barcode02	BE-only	legacy_first_near19	allbase30	complex_shorter	34397	17532625	0.001961885342326092	352
barcode02	BE-only	legacy_first_near19	allbase30	complex_equal	143473	17532625	0.008183201317543722	309
barcode02	BE-only	legacy_first_near19	allbase30	complex_longer	64011	17532625	0.00365096498670336	640
barcode02	BE-only	legacy_first_near19	qeff20	canonical_contraction	1771463	23054197	0.0768390675242343	31
barcode02	BE-only	legacy_first_near19	qeff20	canonical_reference	19329203	23054197	0.8384244742942033	37
barcode02	BE-only	legacy_first_near19	qeff20	canonical_extension	1232948	23054197	0.053480414000105926	104
barcode02	BE-only	legacy_first_near19	qeff20	alternative_CCA_repeat	961	23054197	4.168438397572468e-05	2
barcode02	BE-only	legacy_first_near19	qeff20	complex_shorter	150398	23054197	0.006523671156275797	941
barcode02	BE-only	legacy_first_near19	qeff20	complex_equal	223334	23054197	0.009687346733438601	593
barcode02	BE-only	legacy_first_near19	qeff20	complex_longer	345890	23054197	0.015003341907766296	6149
barcode02	BE-only	unambiguous_all_candidates	all_complete	canonical_contraction	1851294	23489687	0.07881305527825892	112
barcode02	BE-only	unambiguous_all_candidates	all_complete	canonical_reference	19431685	23489687	0.8272432493459789	77
barcode02	BE-only	unambiguous_all_candidates	all_complete	canonical_extension	1262145	23489687	0.05373187816423437	169
barcode02	BE-only	unambiguous_all_candidates	all_complete	alternative_CCA_repeat	976	23489687	4.1550149220804855e-05	3
barcode02	BE-only	unambiguous_all_candidates	all_complete	complex_shorter	215631	23489687	0.009179815805974767	6817
barcode02	BE-only	unambiguous_all_candidates	all_complete	complex_equal	267397	23489687	0.011383591445897087	2622
barcode02	BE-only	unambiguous_all_candidates	all_complete	complex_longer	460559	23489687	0.01960685981043511	13440
barcode02	BE-only	unambiguous_all_candidates	allbase20	canonical_contraction	1604543	21334123	0.07521016917358168	29
barcode02	BE-only	unambiguous_all_candidates	allbase20	canonical_reference	18189015	21334123	0.8525785193982429	33
barcode02	BE-only	unambiguous_all_candidates	allbase20	canonical_extension	1102530	21334123	0.051679180812822724	90
barcode02	BE-only	unambiguous_all_candidates	allbase20	alternative_CCA_repeat	912	21334123	4.274841764060327e-05	2
barcode02	BE-only	unambiguous_all_candidates	allbase20	complex_shorter	83777	21334123	0.003926901518285987	612
barcode02	BE-only	unambiguous_all_candidates	allbase20	complex_equal	186373	21334123	0.008735911009794027	408
barcode02	BE-only	unambiguous_all_candidates	allbase20	complex_longer	166973	21334123	0.007826569669632072	1197
barcode02	BE-only	unambiguous_all_candidates	allbase30	canonical_contraction	1247841	17414329	0.07165599087969453	26
barcode02	BE-only	unambiguous_all_candidates	allbase30	canonical_reference	15116819	17414329	0.8680678422924019	27
barcode02	BE-only	unambiguous_all_candidates	allbase30	canonical_extension	809160	17414329	0.04646518392985455	71
barcode02	BE-only	unambiguous_all_candidates	allbase30	alternative_CCA_repeat	793	17414329	4.55372124874866e-05	2
barcode02	BE-only	unambiguous_all_candidates	allbase30	complex_shorter	34255	17414329	0.0019670582771233965	351
barcode02	BE-only	unambiguous_all_candidates	allbase30	complex_equal	141897	17414329	0.008148289836490399	306
barcode02	BE-only	unambiguous_all_candidates	allbase30	complex_longer	63564	17414329	0.003650097571947791	609
barcode02	BE-only	unambiguous_all_candidates	qeff20	canonical_contraction	1764084	22926280	0.07694593278979407	31
barcode02	BE-only	unambiguous_all_candidates	qeff20	canonical_reference	19224115	22926280	0.8385187217463976	37
barcode02	BE-only	unambiguous_all_candidates	qeff20	canonical_extension	1227786	22926280	0.05355365109385386	103
barcode02	BE-only	unambiguous_all_candidates	qeff20	alternative_CCA_repeat	955	22926280	4.165525327266351e-05	2
barcode02	BE-only	unambiguous_all_candidates	qeff20	complex_shorter	149824	22926280	0.006535033158453966	938
barcode02	BE-only	unambiguous_all_candidates	qeff20	complex_equal	221362	22926280	0.009655382382139623	590
barcode02	BE-only	unambiguous_all_candidates	qeff20	complex_longer	338154	22926280	0.014749623576088227	2662
barcode03	BE-only	legacy_first_near19	all_complete	canonical_contraction	136451	1680256	0.08120845871105356	46
barcode03	BE-only	legacy_first_near19	all_complete	canonical_reference	1383703	1680256	0.823507251275996	33
barcode03	BE-only	legacy_first_near19	all_complete	canonical_extension	100759	1680256	0.05996645749219166	73
barcode03	BE-only	legacy_first_near19	all_complete	alternative_CCA_repeat	21	1680256	1.2498095528300449e-05	1
barcode03	BE-only	legacy_first_near19	all_complete	complex_shorter	15227	1680256	0.009062309552830045	989
barcode03	BE-only	legacy_first_near19	all_complete	complex_equal	9269	1680256	0.005516421307229374	443
barcode03	BE-only	legacy_first_near19	all_complete	complex_longer	34826	1680256	0.02072660356517102	2040
barcode03	BE-only	legacy_first_near19	allbase20	canonical_contraction	118090	1516520	0.07786906865718883	17
barcode03	BE-only	legacy_first_near19	allbase20	canonical_reference	1288618	1516520	0.8497204125234089	18
barcode03	BE-only	legacy_first_near19	allbase20	canonical_extension	87952	1516520	0.05799593806873632	48
barcode03	BE-only	legacy_first_near19	allbase20	alternative_CCA_repeat	19	1516520	1.252868409252763e-05	1
barcode03	BE-only	legacy_first_near19	allbase20	complex_shorter	5692	1516520	0.0037533299923509086	158
barcode03	BE-only	legacy_first_near19	allbase20	complex_equal	4734	1516520	0.003121620552317147	136
barcode03	BE-only	legacy_first_near19	allbase20	complex_longer	11415	1516520	0.007527101521905415	319
barcode03	BE-only	legacy_first_near19	allbase30	canonical_contraction	90647	1212276	0.07477422633129749	15
barcode03	BE-only	legacy_first_near19	allbase30	canonical_reference	1049233	1212276	0.8655066997944363	17
barcode03	BE-only	legacy_first_near19	allbase30	canonical_extension	63443	1212276	0.05233379197476482	42
barcode03	BE-only	legacy_first_near19	allbase30	alternative_CCA_repeat	15	1212276	1.2373419914276948e-05	1
barcode03	BE-only	legacy_first_near19	allbase30	complex_shorter	2116	1212276	0.0017454771025740012	109
barcode03	BE-only	legacy_first_near19	allbase30	complex_equal	3320	1212276	0.002738650274359964	110
barcode03	BE-only	legacy_first_near19	allbase30	complex_longer	3502	1212276	0.002888781102653191	172
barcode03	BE-only	legacy_first_near19	qeff20	canonical_contraction	129948	1637201	0.07937205022474332	20
barcode03	BE-only	legacy_first_near19	qeff20	canonical_reference	1366695	1637201	0.834775326914655	18
barcode03	BE-only	legacy_first_near19	qeff20	canonical_extension	97972	1637201	0.059841155728587996	53
barcode03	BE-only	legacy_first_near19	qeff20	alternative_CCA_repeat	19	1637201	1.160517248645707e-05	1
barcode03	BE-only	legacy_first_near19	qeff20	complex_shorter	10666	1637201	0.006514777354765847	224
barcode03	BE-only	legacy_first_near19	qeff20	complex_equal	6546	1637201	0.0039982873208604195	169
barcode03	BE-only	legacy_first_near19	qeff20	complex_longer	25355	1637201	0.015486797283901	639
barcode03	BE-only	unambiguous_all_candidates	all_complete	canonical_contraction	135815	1664136	0.0816129210593365	46
barcode03	BE-only	unambiguous_all_candidates	all_complete	canonical_reference	1369988	1664136	0.823242811885567	33
barcode03	BE-only	unambiguous_all_candidates	all_complete	canonical_extension	100200	1664136	0.06021142502776215	73
barcode03	BE-only	unambiguous_all_candidates	all_complete	alternative_CCA_repeat	21	1664136	1.2619160933962128e-05	1
barcode03	BE-only	unambiguous_all_candidates	all_complete	complex_shorter	15051	1664136	0.009044332915098286	980
barcode03	BE-only	unambiguous_all_candidates	all_complete	complex_equal	8952	1664136	0.005379368032420427	431
barcode03	BE-only	unambiguous_all_candidates	all_complete	complex_longer	34109	1664136	0.02049652191888163	1745
barcode03	BE-only	unambiguous_all_candidates	allbase20	canonical_contraction	117513	1501491	0.07826420537985243	17
barcode03	BE-only	unambiguous_all_candidates	allbase20	canonical_reference	1275048	1501491	0.8491879072202231	18
barcode03	BE-only	unambiguous_all_candidates	allbase20	canonical_extension	87467	1501491	0.058253429424485394	48
barcode03	BE-only	unambiguous_all_candidates	allbase20	alternative_CCA_repeat	19	1501491	1.2654088502694988e-05	1
barcode03	BE-only	unambiguous_all_candidates	allbase20	complex_shorter	5616	1501491	0.003740282159533424	156
barcode03	BE-only	unambiguous_all_candidates	allbase20	complex_equal	4564	1501491	0.0030396452592789435	136
barcode03	BE-only	unambiguous_all_candidates	allbase20	complex_longer	11264	1501491	0.007501876468124018	309
barcode03	BE-only	unambiguous_all_candidates	allbase30	canonical_contraction	90148	1199187	0.07517426389712363	15
barcode03	BE-only	unambiguous_all_candidates	allbase30	canonical_reference	1037186	1199187	0.8649076415938465	17
barcode03	BE-only	unambiguous_all_candidates	allbase30	canonical_extension	63070	1199187	0.052593965745125655	42
barcode03	BE-only	unambiguous_all_candidates	allbase30	alternative_CCA_repeat	15	1199187	1.250847449146797e-05	1
barcode03	BE-only	unambiguous_all_candidates	allbase30	complex_shorter	2095	1199187	0.0017470169373083597	108
barcode03	BE-only	unambiguous_all_candidates	allbase30	complex_equal	3213	1199187	0.002679315236072439	108
barcode03	BE-only	unambiguous_all_candidates	allbase30	complex_longer	3460	1199187	0.002885288116031945	169
barcode03	BE-only	unambiguous_all_candidates	qeff20	canonical_contraction	129347	1621637	0.07976322691206478	20
barcode03	BE-only	unambiguous_all_candidates	qeff20	canonical_reference	1353050	1621637	0.834372920696802	18
barcode03	BE-only	unambiguous_all_candidates	qeff20	canonical_extension	97454	1621637	0.060096063422331876	53
barcode03	BE-only	unambiguous_all_candidates	qeff20	alternative_CCA_repeat	19	1621637	1.1716555554664824e-05	1
barcode03	BE-only	unambiguous_all_candidates	qeff20	complex_shorter	10542	1621637	0.006500838350382977	222
barcode03	BE-only	unambiguous_all_candidates	qeff20	complex_equal	6335	1621637	0.003906546286252719	169
barcode03	BE-only	unambiguous_all_candidates	qeff20	complex_longer	24890	1621637	0.015348687776610918	533
barcode04	BE-only	legacy_first_near19	all_complete	canonical_contraction	369801	4546183	0.08134318394134156	71
barcode04	BE-only	legacy_first_near19	all_complete	canonical_reference	3754426	4546183	0.8258413706619377	42
barcode04	BE-only	legacy_first_near19	all_complete	canonical_extension	264155	4546183	0.05810478812665482	99
barcode04	BE-only	legacy_first_near19	all_complete	alternative_CCA_repeat	213	4546183	4.6852491419725074e-05	2
barcode04	BE-only	legacy_first_near19	all_complete	complex_shorter	40835	4546183	0.008982260502931801	1885
barcode04	BE-only	legacy_first_near19	all_complete	complex_equal	25286	4546183	0.00556202862929187	762
barcode04	BE-only	legacy_first_near19	all_complete	complex_longer	91467	4546183	0.020119515646422503	4492
barcode04	BE-only	legacy_first_near19	allbase20	canonical_contraction	320028	4108724	0.07788987529948471	30
barcode04	BE-only	legacy_first_near19	allbase20	canonical_reference	3500231	4108724	0.8519021963996608	24
barcode04	BE-only	legacy_first_near19	allbase20	canonical_extension	230279	4108724	0.056046354050551944	61
barcode04	BE-only	legacy_first_near19	allbase20	alternative_CCA_repeat	199	4108724	4.843352826814359e-05	2
barcode04	BE-only	legacy_first_near19	allbase20	complex_shorter	15123	4108724	0.0036807047638147514	222
barcode04	BE-only	legacy_first_near19	allbase20	complex_equal	12999	4108724	0.003163755949535671	192
barcode04	BE-only	legacy_first_near19	allbase20	complex_longer	29865	4108724	0.007268680008683961	459
barcode04	BE-only	legacy_first_near19	allbase30	canonical_contraction	247064	3306120	0.0747292899229308	30
barcode04	BE-only	legacy_first_near19	allbase30	canonical_reference	2867935	3306120	0.8674624635524422	23
barcode04	BE-only	legacy_first_near19	allbase30	canonical_extension	166881	3306120	0.05047638924176981	50
barcode04	BE-only	legacy_first_near19	allbase30	alternative_CCA_repeat	174	3306120	5.2629668614569343e-05	1
barcode04	BE-only	legacy_first_near19	allbase30	complex_shorter	5614	3306120	0.001698062986219496	144
barcode04	BE-only	legacy_first_near19	allbase30	complex_equal	9203	3306120	0.002783625518734952	144
barcode04	BE-only	legacy_first_near19	allbase30	complex_longer	9249	3306120	0.002797539109288229	247
barcode04	BE-only	legacy_first_near19	qeff20	canonical_contraction	352049	4429959	0.07947003572719297	30
barcode04	BE-only	legacy_first_near19	qeff20	canonical_reference	3708751	4429959	0.8371975903162986	27
barcode04	BE-only	legacy_first_near19	qeff20	canonical_extension	256573	4429959	0.05791769178902107	70
barcode04	BE-only	legacy_first_near19	qeff20	alternative_CCA_repeat	210	4429959	4.740450193782832e-05	2
barcode04	BE-only	legacy_first_near19	qeff20	complex_shorter	28385	4429959	0.006407508511929795	313
barcode04	BE-only	legacy_first_near19	qeff20	complex_equal	17682	4429959	0.003991459063165144	252
barcode04	BE-only	legacy_first_near19	qeff20	complex_longer	66309	4429959	0.014968310090454563	1220
barcode04	BE-only	unambiguous_all_candidates	all_complete	canonical_contraction	367917	4501066	0.08173997004265211	71
barcode04	BE-only	unambiguous_all_candidates	all_complete	canonical_reference	3716178	4501066	0.8256217527136905	42
barcode04	BE-only	unambiguous_all_candidates	all_complete	canonical_extension	262636	4501066	0.05834973315210219	99
barcode04	BE-only	unambiguous_all_candidates	all_complete	alternative_CCA_repeat	212	4501066	4.709995365542296e-05	2
barcode04	BE-only	unambiguous_all_candidates	all_complete	complex_shorter	40384	4501066	0.008972096832172646	1869
barcode04	BE-only	unambiguous_all_candidates	all_complete	complex_equal	24443	4501066	0.005430491354714639	739
barcode04	BE-only	unambiguous_all_candidates	all_complete	complex_longer	89296	4501066	0.019838855951012493	3532
barcode04	BE-only	unambiguous_all_candidates	allbase20	canonical_contraction	318299	4066781	0.07826804541478875	30
barcode04	BE-only	unambiguous_all_candidates	allbase20	canonical_reference	3462387	4066781	0.8513827029289258	24
barcode04	BE-only	unambiguous_all_candidates	allbase20	canonical_extension	228925	4066781	0.05629145016660597	61
barcode04	BE-only	unambiguous_all_candidates	allbase20	alternative_CCA_repeat	199	4066781	4.893305048882642e-05	2
barcode04	BE-only	unambiguous_all_candidates	allbase20	complex_shorter	14955	4066781	0.0036773556284442166	221
barcode04	BE-only	unambiguous_all_candidates	allbase20	complex_equal	12574	4066781	0.0030918802856608214	190
barcode04	BE-only	unambiguous_all_candidates	allbase20	complex_longer	29442	4066781	0.0072396325250855655	441
barcode04	BE-only	unambiguous_all_candidates	allbase30	canonical_contraction	245640	3269866	0.07512234446304528	30
barcode04	BE-only	unambiguous_all_candidates	allbase30	canonical_reference	2834498	3269866	0.8668544827219219	23
barcode04	BE-only	unambiguous_all_candidates	allbase30	canonical_extension	165899	3269866	0.05073571822209228	50
barcode04	BE-only	unambiguous_all_candidates	allbase30	alternative_CCA_repeat	174	3269866	5.321318977597247e-05	1
barcode04	BE-only	unambiguous_all_candidates	allbase30	complex_shorter	5549	3269866	0.0016970114371659267	143
barcode04	BE-only	unambiguous_all_candidates	allbase30	complex_equal	8968	3269866	0.002742620033970811	142
barcode04	BE-only	unambiguous_all_candidates	allbase30	complex_longer	9138	3269866	0.0027946099320277956	241
barcode04	BE-only	unambiguous_all_candidates	qeff20	canonical_contraction	350278	4386428	0.07985495259468524	30
barcode04	BE-only	unambiguous_all_candidates	qeff20	canonical_reference	3670698	4386428	0.8368307880580736	27
barcode04	BE-only	unambiguous_all_candidates	qeff20	canonical_extension	255120	4386428	0.058161219105841926	70
barcode04	BE-only	unambiguous_all_candidates	qeff20	alternative_CCA_repeat	210	4386428	4.787494517178898e-05	2
barcode04	BE-only	unambiguous_all_candidates	qeff20	complex_shorter	28064	4386428	0.006397916482386124	311
barcode04	BE-only	unambiguous_all_candidates	qeff20	complex_equal	17132	4386428	0.003905683622300423	251
barcode04	BE-only	unambiguous_all_candidates	qeff20	complex_longer	64926	4386428	0.014801565191540817	849
barcode05	PE+BE	legacy_first_near19	all_complete	canonical_contraction	150198	1876371	0.08004706958272112	55
barcode05	PE+BE	legacy_first_near19	all_complete	canonical_reference	1531216	1876371	0.8160518362306814	48
barcode05	PE+BE	legacy_first_near19	all_complete	canonical_extension	126593	1876371	0.0674669348439088	136
barcode05	PE+BE	legacy_first_near19	all_complete	alternative_CCA_repeat	76	1876371	4.050371701545163e-05	1
barcode05	PE+BE	legacy_first_near19	all_complete	complex_shorter	17099	1876371	0.009112803384831678	1132
barcode05	PE+BE	legacy_first_near19	all_complete	complex_equal	11827	1876371	0.00630312448870719	538
barcode05	PE+BE	legacy_first_near19	all_complete	complex_longer	39362	1876371	0.020977727752134308	2835
barcode05	PE+BE	legacy_first_near19	allbase20	canonical_contraction	129525	1690821	0.07660479731444074	28
barcode05	PE+BE	legacy_first_near19	allbase20	canonical_reference	1423582	1690821	0.8419471960662896	32
barcode05	PE+BE	legacy_first_near19	allbase20	canonical_extension	110526	1690821	0.06536824418433412	104
barcode05	PE+BE	legacy_first_near19	allbase20	alternative_CCA_repeat	72	1690821	4.2582863591119344e-05	1
barcode05	PE+BE	legacy_first_near19	allbase20	complex_shorter	6504	1690821	0.0038466520110644474	185
barcode05	PE+BE	legacy_first_near19	allbase20	complex_equal	6523	1690821	0.003857889155623215	180
barcode05	PE+BE	legacy_first_near19	allbase20	complex_longer	14089	1690821	0.008332638404656673	560
barcode05	PE+BE	legacy_first_near19	allbase30	canonical_contraction	99620	1356078	0.07346185101446967	28
barcode05	PE+BE	legacy_first_near19	allbase30	canonical_reference	1163138	1356078	0.8577220484367418	31
barcode05	PE+BE	legacy_first_near19	allbase30	canonical_extension	80612	1356078	0.0594449581808716	91
barcode05	PE+BE	legacy_first_near19	allbase30	alternative_CCA_repeat	60	1356078	4.424524253029693e-05	1
barcode05	PE+BE	legacy_first_near19	allbase30	complex_shorter	2657	1356078	0.001959326823383316	124
barcode05	PE+BE	legacy_first_near19	allbase30	complex_equal	4663	1356078	0.0034385927653129097	141
barcode05	PE+BE	legacy_first_near19	allbase30	complex_longer	5328	1356078	0.003928977536690368	364
barcode05	PE+BE	legacy_first_near19	qeff20	canonical_contraction	142833	1826451	0.07820248120535399	33
barcode05	PE+BE	legacy_first_near19	qeff20	canonical_reference	1511216	1826451	0.8274057174268568	34
barcode05	PE+BE	legacy_first_near19	qeff20	canonical_extension	122957	1826451	0.06732017448045417	115
barcode05	PE+BE	legacy_first_near19	qeff20	alternative_CCA_repeat	75	1826451	4.1063242320763054e-05	1
barcode05	PE+BE	legacy_first_near19	qeff20	complex_shorter	11901	1826451	0.006515915291458682	268
barcode05	PE+BE	legacy_first_near19	qeff20	complex_equal	8686	1826451	0.004755670970641971	221
barcode05	PE+BE	legacy_first_near19	qeff20	complex_longer	28783	1826451	0.01575897738291364	1054
barcode05	PE+BE	unambiguous_all_candidates	all_complete	canonical_contraction	149313	1853622	0.08055202193327442	55
barcode05	PE+BE	unambiguous_all_candidates	all_complete	canonical_reference	1512121	1853622	0.8157655660107617	47
barcode05	PE+BE	unambiguous_all_candidates	all_complete	canonical_extension	125661	1853622	0.06779213885031576	136
barcode05	PE+BE	unambiguous_all_candidates	all_complete	alternative_CCA_repeat	76	1853622	4.100080814750796e-05	1
barcode05	PE+BE	unambiguous_all_candidates	all_complete	complex_shorter	16896	1853622	0.009115127032372296	1122
barcode05	PE+BE	unambiguous_all_candidates	all_complete	complex_equal	11359	1853622	0.006128002365099249	524
barcode05	PE+BE	unambiguous_all_candidates	all_complete	complex_longer	38196	1853622	0.020606143000029133	2375
barcode05	PE+BE	unambiguous_all_candidates	allbase20	canonical_contraction	128708	1669670	0.07708589122401432	28
barcode05	PE+BE	unambiguous_all_candidates	allbase20	canonical_reference	1404775	1669670	0.8413488893014788	32
barcode05	PE+BE	unambiguous_all_candidates	allbase20	canonical_extension	109683	1669670	0.06569142405385495	104
barcode05	PE+BE	unambiguous_all_candidates	allbase20	alternative_CCA_repeat	72	1669670	4.3122293626884354e-05	1
barcode05	PE+BE	unambiguous_all_candidates	allbase20	complex_shorter	6431	1669670	0.0038516593099235177	185
barcode05	PE+BE	unambiguous_all_candidates	allbase20	complex_equal	6258	1669670	0.0037480460210700317	178
barcode05	PE+BE	unambiguous_all_candidates	allbase20	complex_longer	13743	1669670	0.008230967796031552	525
barcode05	PE+BE	unambiguous_all_candidates	allbase30	canonical_contraction	98927	1337787	0.07394824437672066	28
barcode05	PE+BE	unambiguous_all_candidates	allbase30	canonical_reference	1146481	1337787	0.8569981618897478	31
barcode05	PE+BE	unambiguous_all_candidates	allbase30	canonical_extension	79969	1337787	0.05977707960983326	91
barcode05	PE+BE	unambiguous_all_candidates	allbase30	alternative_CCA_repeat	60	1337787	4.4850189155672766e-05	1
barcode05	PE+BE	unambiguous_all_candidates	allbase30	complex_shorter	2628	1337787	0.001964438285018467	124
barcode05	PE+BE	unambiguous_all_candidates	allbase30	complex_equal	4514	1337787	0.003374229230811781	141
barcode05	PE+BE	unambiguous_all_candidates	allbase30	complex_longer	5208	1337787	0.003892996418712396	349
barcode05	PE+BE	unambiguous_all_candidates	qeff20	canonical_contraction	142000	1804563	0.07868941123141725	33
barcode05	PE+BE	unambiguous_all_candidates	qeff20	canonical_reference	1492280	1804563	0.8269481309325305	34
barcode05	PE+BE	unambiguous_all_candidates	qeff20	canonical_extension	122069	1804563	0.06764463196906952	115
barcode05	PE+BE	unambiguous_all_candidates	qeff20	alternative_CCA_repeat	75	1804563	4.156130874898798e-05	1
barcode05	PE+BE	unambiguous_all_candidates	qeff20	complex_shorter	11762	1804563	0.006517921513407955	268
barcode05	PE+BE	unambiguous_all_candidates	qeff20	complex_equal	8362	1804563	0.0046338088501205	219
barcode05	PE+BE	unambiguous_all_candidates	qeff20	complex_longer	28015	1804563	0.01552453419470531	876
barcode06	PE+BE	legacy_first_near19	all_complete	canonical_contraction	177471	2202921	0.0805616724340092	61
barcode06	PE+BE	legacy_first_near19	all_complete	canonical_reference	1808686	2202921	0.8210398829554033	39
barcode06	PE+BE	legacy_first_near19	all_complete	canonical_extension	137349	2202921	0.062348581723992824	114
barcode06	PE+BE	legacy_first_near19	all_complete	alternative_CCA_repeat	62	2202921	2.8144450027940176e-05	1
barcode06	PE+BE	legacy_first_near19	all_complete	complex_shorter	20250	2202921	0.00919234053331917	1229
barcode06	PE+BE	legacy_first_near19	all_complete	complex_equal	13986	2202921	0.00634884319501244	554
barcode06	PE+BE	legacy_first_near19	all_complete	complex_longer	45117	2202921	0.02048053470823511	2988
barcode06	PE+BE	legacy_first_near19	allbase20	canonical_contraction	153043	1983342	0.07716420062702246	26
barcode06	PE+BE	legacy_first_near19	allbase20	canonical_reference	1680201	1983342	0.8471564662070384	26
barcode06	PE+BE	legacy_first_near19	allbase20	canonical_extension	119457	1983342	0.06023015697746531	79
barcode06	PE+BE	legacy_first_near19	allbase20	alternative_CCA_repeat	58	1983342	2.924356969196437e-05	1
barcode06	PE+BE	legacy_first_near19	allbase20	complex_shorter	7787	1983342	0.003926201330884941	195
barcode06	PE+BE	legacy_first_near19	allbase20	complex_equal	7723	1983342	0.0038939325643282904	172
barcode06	PE+BE	legacy_first_near19	allbase20	complex_longer	15073	1983342	0.007599798723568603	489
barcode06	PE+BE	legacy_first_near19	allbase30	canonical_contraction	117405	1583364	0.0741490901649905	22
barcode06	PE+BE	legacy_first_near19	allbase30	canonical_reference	1365778	1583364	0.8625799247677729	22
barcode06	PE+BE	legacy_first_near19	allbase30	canonical_extension	86521	1583364	0.05464378374145174	72
barcode06	PE+BE	legacy_first_near19	allbase30	alternative_CCA_repeat	51	1583364	3.2209902460836546e-05	1
barcode06	PE+BE	legacy_first_near19	allbase30	complex_shorter	3118	1583364	0.001969225017115458	137
barcode06	PE+BE	legacy_first_near19	allbase30	complex_equal	5499	1583364	0.0034729853653360817	136
barcode06	PE+BE	legacy_first_near19	allbase30	complex_longer	4992	1583364	0.0031527810408724715	282
barcode06	PE+BE	legacy_first_near19	qeff20	canonical_contraction	168685	2144590	0.07865606013270601	28
barcode06	PE+BE	legacy_first_near19	qeff20	canonical_reference	1785483	2144590	0.8325521428338284	26
barcode06	PE+BE	legacy_first_near19	qeff20	canonical_extension	133292	2144590	0.06215267253880695	90
barcode06	PE+BE	legacy_first_near19	qeff20	alternative_CCA_repeat	62	2144590	2.890995481653836e-05	1
barcode06	PE+BE	legacy_first_near19	qeff20	complex_shorter	14200	2144590	0.006621312232174915	272
barcode06	PE+BE	legacy_first_near19	qeff20	complex_equal	10226	2144590	0.0047682773863535685	220
barcode06	PE+BE	legacy_first_near19	qeff20	complex_longer	32642	2144590	0.015220624921313632	920
barcode06	PE+BE	unambiguous_all_candidates	all_complete	canonical_contraction	176417	2174865	0.08111629917259232	60
barcode06	PE+BE	unambiguous_all_candidates	all_complete	canonical_reference	1784712	2174865	0.8206081756798698	39
barcode06	PE+BE	unambiguous_all_candidates	all_complete	canonical_extension	136345	2174865	0.06269124750271855	114
barcode06	PE+BE	unambiguous_all_candidates	all_complete	alternative_CCA_repeat	61	2174865	2.8047717904329694e-05	1
barcode06	PE+BE	unambiguous_all_candidates	all_complete	complex_shorter	19938	2174865	0.009167465566828285	1218
barcode06	PE+BE	unambiguous_all_candidates	all_complete	complex_equal	13473	2174865	0.006194867267623507	537
barcode06	PE+BE	unambiguous_all_candidates	all_complete	complex_longer	43919	2174865	0.02019389709246321	2524
barcode06	PE+BE	unambiguous_all_candidates	allbase20	canonical_contraction	152065	1957386	0.07768779382298636	26
barcode06	PE+BE	unambiguous_all_candidates	allbase20	canonical_reference	1656742	1957386	0.8464053589838693	26
barcode06	PE+BE	unambiguous_all_candidates	allbase20	canonical_extension	118584	1957386	0.06058283854078858	79
barcode06	PE+BE	unambiguous_all_candidates	allbase20	alternative_CCA_repeat	57	1957386	2.9120469851117766e-05	1
barcode06	PE+BE	unambiguous_all_candidates	allbase20	complex_shorter	7683	1957386	0.003925132804669084	195
barcode06	PE+BE	unambiguous_all_candidates	allbase20	complex_equal	7449	1957386	0.003805585612648706	171
barcode06	PE+BE	unambiguous_all_candidates	allbase20	complex_longer	14806	1957386	0.007564169765186836	465
barcode06	PE+BE	unambiguous_all_candidates	allbase30	canonical_contraction	116586	1560649	0.07470353679783219	22
barcode06	PE+BE	unambiguous_all_candidates	allbase30	canonical_reference	1344829	1560649	0.8617113777665574	22
barcode06	PE+BE	unambiguous_all_candidates	allbase30	canonical_extension	85881	1560649	0.05502902958961304	72
barcode06	PE+BE	unambiguous_all_candidates	allbase30	alternative_CCA_repeat	50	1560649	3.203795344116454e-05	1
barcode06	PE+BE	unambiguous_all_candidates	allbase30	complex_shorter	3084	1560649	0.001976100968251029	137
barcode06	PE+BE	unambiguous_all_candidates	allbase30	complex_equal	5323	1560649	0.003410760523346377	135
barcode06	PE+BE	unambiguous_all_candidates	allbase30	complex_longer	4896	1560649	0.003137156400958832	273
barcode06	PE+BE	unambiguous_all_candidates	qeff20	canonical_contraction	167689	2117524	0.07919107410352846	28
barcode06	PE+BE	unambiguous_all_candidates	qeff20	canonical_reference	1761721	2117524	0.8319721523817439	26
barcode06	PE+BE	unambiguous_all_candidates	qeff20	canonical_extension	132338	2117524	0.06249657618992748	90
barcode06	PE+BE	unambiguous_all_candidates	qeff20	alternative_CCA_repeat	61	2117524	2.880722957567423e-05	1
barcode06	PE+BE	unambiguous_all_candidates	qeff20	complex_shorter	13974	2117524	0.006599216821155274	271
barcode06	PE+BE	unambiguous_all_candidates	qeff20	complex_equal	9871	2117524	0.004661576444942301	219
barcode06	PE+BE	unambiguous_all_candidates	qeff20	complex_longer	31870	2117524	0.015050596829126848	754
barcode07	PE+BE	legacy_first_near19	all_complete	canonical_contraction	425472	5483230	0.0775951400907859	82
barcode07	PE+BE	legacy_first_near19	all_complete	canonical_reference	4451116	5483230	0.8117689755855582	56
barcode07	PE+BE	legacy_first_near19	all_complete	canonical_extension	348611	5483230	0.06357767228440171	171
barcode07	PE+BE	legacy_first_near19	all_complete	alternative_CCA_repeat	278	5483230	5.070004358744755e-05	2
barcode07	PE+BE	legacy_first_near19	all_complete	complex_shorter	52962	5483230	0.009658905426181284	2682
barcode07	PE+BE	legacy_first_near19	all_complete	complex_equal	68567	5483230	0.012504855714606172	1128
barcode07	PE+BE	legacy_first_near19	all_complete	complex_longer	136224	5483230	0.024843750854879332	12003
barcode07	PE+BE	legacy_first_near19	allbase20	canonical_contraction	365240	4927340	0.07412518722069109	31
barcode07	PE+BE	legacy_first_near19	allbase20	canonical_reference	4137917	4927340	0.8397871874074044	28
barcode07	PE+BE	legacy_first_near19	allbase20	canonical_extension	304240	4927340	0.061745282444483233	111
barcode07	PE+BE	legacy_first_near19	allbase20	alternative_CCA_repeat	253	4927340	5.134616243246863e-05	2
barcode07	PE+BE	legacy_first_near19	allbase20	complex_shorter	20626	4927340	0.004186031408427265	370
barcode07	PE+BE	legacy_first_near19	allbase20	complex_equal	47765	4927340	0.009693871338288002	270
barcode07	PE+BE	legacy_first_near19	allbase20	complex_longer	51299	4927340	0.010411094018273552	1069
barcode07	PE+BE	legacy_first_near19	allbase30	canonical_contraction	279313	3933351	0.07101146071123579	29
barcode07	PE+BE	legacy_first_near19	allbase30	canonical_reference	3367003	3933351	0.8560138670563598	28
barcode07	PE+BE	legacy_first_near19	allbase30	canonical_extension	220771	3933351	0.05612796823878673	97
barcode07	PE+BE	legacy_first_near19	allbase30	alternative_CCA_repeat	223	3933351	5.669466060872777e-05	2
barcode07	PE+BE	legacy_first_near19	allbase30	complex_shorter	8646	3933351	0.0021981257202827818	226
barcode07	PE+BE	legacy_first_near19	allbase30	complex_equal	35629	3933351	0.009058179653938842	208
barcode07	PE+BE	legacy_first_near19	allbase30	complex_longer	21766	3933351	0.005533703958787304	567
barcode07	PE+BE	legacy_first_near19	qeff20	canonical_contraction	403759	5328005	0.07578052197773838	37
barcode07	PE+BE	legacy_first_near19	qeff20	canonical_reference	4391789	5328005	0.8242839486824806	29
barcode07	PE+BE	legacy_first_near19	qeff20	canonical_extension	338717	5328005	0.06357295085120979	123
barcode07	PE+BE	legacy_first_near19	qeff20	alternative_CCA_repeat	268	5328005	5.0300253096609334e-05	2
barcode07	PE+BE	legacy_first_near19	qeff20	complex_shorter	37161	5328005	0.0069746556168772365	542
barcode07	PE+BE	legacy_first_near19	qeff20	complex_equal	56952	5328005	0.010689179158052592	365
barcode07	PE+BE	legacy_first_near19	qeff20	complex_longer	99359	5328005	0.0186484434605448	3729
barcode07	PE+BE	unambiguous_all_candidates	all_complete	canonical_contraction	422238	5398097	0.0782197874547271	82
barcode07	PE+BE	unambiguous_all_candidates	all_complete	canonical_reference	4383279	5398097	0.8120044897303624	54
barcode07	PE+BE	unambiguous_all_candidates	all_complete	canonical_extension	345419	5398097	0.06398903169024195	169
barcode07	PE+BE	unambiguous_all_candidates	all_complete	alternative_CCA_repeat	276	5398097	5.112912939504422e-05	2
barcode07	PE+BE	unambiguous_all_candidates	all_complete	complex_shorter	52144	5398097	0.009659700446286905	2642
barcode07	PE+BE	unambiguous_all_candidates	all_complete	complex_equal	66443	5398097	0.012308596899981605	1066
barcode07	PE+BE	unambiguous_all_candidates	all_complete	complex_longer	128298	5398097	0.02376726464900501	6229
barcode07	PE+BE	unambiguous_all_candidates	allbase20	canonical_contraction	362322	4852466	0.07466760199865388	31
barcode07	PE+BE	unambiguous_all_candidates	allbase20	canonical_reference	4071425	4852466	0.8390424579997057	28
barcode07	PE+BE	unambiguous_all_candidates	allbase20	canonical_extension	301470	4852466	0.062127174100756195	110
barcode07	PE+BE	unambiguous_all_candidates	allbase20	alternative_CCA_repeat	250	4852466	5.1520196122960985e-05	2
barcode07	PE+BE	unambiguous_all_candidates	allbase20	complex_shorter	20321	4852466	0.004187767621658761	369
barcode07	PE+BE	unambiguous_all_candidates	allbase20	complex_equal	46428	4852466	0.00956791866238733	264
barcode07	PE+BE	unambiguous_all_candidates	allbase20	complex_longer	50250	4852466	0.010355559420715157	920
barcode07	PE+BE	unambiguous_all_candidates	allbase30	canonical_contraction	276952	3868577	0.071590148005326	29
barcode07	PE+BE	unambiguous_all_candidates	allbase30	canonical_reference	3308060	3868577	0.8551102899076327	28
barcode07	PE+BE	unambiguous_all_candidates	allbase30	canonical_extension	218682	3868577	0.056527762016886314	96
barcode07	PE+BE	unambiguous_all_candidates	allbase30	alternative_CCA_repeat	220	3868577	5.6868455765517915e-05	2
barcode07	PE+BE	unambiguous_all_candidates	allbase30	complex_shorter	8536	3868577	0.0022064960837020952	226
barcode07	PE+BE	unambiguous_all_candidates	allbase30	complex_equal	34746	3868577	0.008981597109221298	208
barcode07	PE+BE	unambiguous_all_candidates	allbase30	complex_longer	21381	3868577	0.005526838421466084	535
barcode07	PE+BE	unambiguous_all_candidates	qeff20	canonical_contraction	400709	5248721	0.07634412269198534	37
barcode07	PE+BE	unambiguous_all_candidates	qeff20	canonical_reference	4324561	5248721	0.8239266289825654	29
barcode07	PE+BE	unambiguous_all_candidates	qeff20	canonical_extension	335689	5248721	0.0639563428881055	122
barcode07	PE+BE	unambiguous_all_candidates	qeff20	alternative_CCA_repeat	266	5248721	5.0679013039557634e-05	2
barcode07	PE+BE	unambiguous_all_candidates	qeff20	complex_shorter	36583	5248721	0.00696988847378247	539
barcode07	PE+BE	unambiguous_all_candidates	qeff20	complex_equal	55402	5248721	0.010555333385028468	356
barcode07	PE+BE	unambiguous_all_candidates	qeff20	complex_longer	95511	5248721	0.018197004565493193	1668
barcode08	PE+BE	legacy_first_near19	all_complete	canonical_contraction	512287	6375989	0.0803462803966569	92
barcode08	PE+BE	legacy_first_near19	all_complete	canonical_reference	5054232	6375989	0.7926977289327193	58
barcode08	PE+BE	legacy_first_near19	all_complete	canonical_extension	436867	6375989	0.06851752724165616	197
barcode08	PE+BE	legacy_first_near19	all_complete	alternative_CCA_repeat	63	6375989	9.880820057876511e-06	1
barcode08	PE+BE	legacy_first_near19	all_complete	complex_shorter	63417	6375989	0.009946221676354837	3176
barcode08	PE+BE	legacy_first_near19	all_complete	complex_equal	123826	6375989	0.019420673404549473	1460
barcode08	PE+BE	legacy_first_near19	all_complete	complex_longer	185297	6375989	0.029061687528005458	9241
barcode08	PE+BE	legacy_first_near19	allbase20	canonical_contraction	443037	5742517	0.07715031579357971	36
barcode08	PE+BE	legacy_first_near19	allbase20	canonical_reference	4705974	5742517	0.8194967468098048	38
barcode08	PE+BE	legacy_first_near19	allbase20	canonical_extension	383767	5742517	0.06682905771110473	138
barcode08	PE+BE	legacy_first_near19	allbase20	alternative_CCA_repeat	57	5742517	9.925961037642554e-06	1
barcode08	PE+BE	legacy_first_near19	allbase20	complex_shorter	26782	5742517	0.004663808570353384	456
barcode08	PE+BE	legacy_first_near19	allbase20	complex_equal	93649	5742517	0.01630800570551206	327
barcode08	PE+BE	legacy_first_near19	allbase20	complex_longer	89251	5742517	0.01554213944860764	1331
barcode08	PE+BE	legacy_first_near19	allbase30	canonical_contraction	341377	4614117	0.07398533673940215	32
barcode08	PE+BE	legacy_first_near19	allbase30	canonical_reference	3855710	4614117	0.8356333400301726	37
barcode08	PE+BE	legacy_first_near19	allbase30	canonical_extension	283119	4614117	0.06135930233238559	114
barcode08	PE+BE	legacy_first_near19	allbase30	alternative_CCA_repeat	45	4614117	9.752678573170121e-06	1
barcode08	PE+BE	legacy_first_near19	allbase30	complex_shorter	12749	4614117	0.0027630422028743526	291
barcode08	PE+BE	legacy_first_near19	allbase30	complex_equal	71623	4614117	0.01552257994324808	249
barcode08	PE+BE	legacy_first_near19	allbase30	complex_longer	49494	4614117	0.010726646073344044	800
barcode08	PE+BE	legacy_first_near19	qeff20	canonical_contraction	487896	6204099	0.07864091143613279	39
barcode08	PE+BE	legacy_first_near19	qeff20	canonical_reference	4992876	6204099	0.804770523487778	38
barcode08	PE+BE	legacy_first_near19	qeff20	canonical_extension	425667	6204099	0.06861060727754344	153
barcode08	PE+BE	legacy_first_near19	qeff20	alternative_CCA_repeat	60	6204099	9.671025559069898e-06	1
barcode08	PE+BE	legacy_first_near19	qeff20	complex_shorter	45142	6204099	0.007276157263125556	649
barcode08	PE+BE	legacy_first_near19	qeff20	complex_equal	107894	6204099	0.01739076052783813	442
barcode08	PE+BE	legacy_first_near19	qeff20	complex_longer	144564	6204099	0.023301368982023014	2711
barcode08	PE+BE	unambiguous_all_candidates	all_complete	canonical_contraction	510153	6321142	0.08070582815573515	92
barcode08	PE+BE	unambiguous_all_candidates	all_complete	canonical_reference	5009896	6321142	0.7925618503745051	57
barcode08	PE+BE	unambiguous_all_candidates	all_complete	canonical_extension	434570	6321142	0.06874865332878141	197
barcode08	PE+BE	unambiguous_all_candidates	all_complete	alternative_CCA_repeat	63	6321142	9.966553512007798e-06	1
barcode08	PE+BE	unambiguous_all_candidates	all_complete	complex_shorter	62861	6321142	0.009944563814576543	3149
barcode08	PE+BE	unambiguous_all_candidates	all_complete	complex_equal	121652	6321142	0.019245256632424965	1399
barcode08	PE+BE	unambiguous_all_candidates	all_complete	complex_longer	181947	6321142	0.028783881140464807	8076
barcode08	PE+BE	unambiguous_all_candidates	allbase20	canonical_contraction	441092	5692631	0.07748473421165011	36
barcode08	PE+BE	unambiguous_all_candidates	allbase20	canonical_reference	4662841	5692631	0.8191012205077055	37
barcode08	PE+BE	unambiguous_all_candidates	allbase20	canonical_extension	381722	5692631	0.06705546170127662	138
barcode08	PE+BE	unambiguous_all_candidates	allbase20	alternative_CCA_repeat	57	5692631	1.0012944805310585e-05	1
barcode08	PE+BE	unambiguous_all_candidates	allbase20	complex_shorter	26578	5692631	0.004668842930448153	454
barcode08	PE+BE	unambiguous_all_candidates	allbase20	complex_equal	92146	5692631	0.016186891439125425	323
barcode08	PE+BE	unambiguous_all_candidates	allbase20	complex_longer	88195	5692631	0.015492836264988895	1272
barcode08	PE+BE	unambiguous_all_candidates	allbase30	canonical_contraction	339794	4571457	0.07432947526357571	32
barcode08	PE+BE	unambiguous_all_candidates	allbase30	canonical_reference	3817788	4571457	0.835135931498426	36
barcode08	PE+BE	unambiguous_all_candidates	allbase30	canonical_extension	281610	4571457	0.0616018044137788	114
barcode08	PE+BE	unambiguous_all_candidates	allbase30	alternative_CCA_repeat	45	4571457	9.843688784560372e-06	1
barcode08	PE+BE	unambiguous_all_candidates	allbase30	complex_shorter	12668	4571457	0.002771107767173573	289
barcode08	PE+BE	unambiguous_all_candidates	allbase30	complex_equal	70561	4571457	0.015435122762830319	248
barcode08	PE+BE	unambiguous_all_candidates	allbase30	complex_longer	48991	4571457	0.010716714605431048	773
barcode08	PE+BE	unambiguous_all_candidates	qeff20	canonical_contraction	485885	6151635	0.07898469268739124	39
barcode08	PE+BE	unambiguous_all_candidates	qeff20	canonical_reference	4949023	6151635	0.8045053063128745	37
barcode08	PE+BE	unambiguous_all_candidates	qeff20	canonical_extension	423475	6151635	0.0688394223649485	153
barcode08	PE+BE	unambiguous_all_candidates	qeff20	alternative_CCA_repeat	60	6151635	9.753504556105815e-06	1
barcode08	PE+BE	unambiguous_all_candidates	qeff20	complex_shorter	44776	6151635	0.007278715333403234	646
barcode08	PE+BE	unambiguous_all_candidates	qeff20	complex_equal	106199	6151635	0.017263540505898026	434
barcode08	PE+BE	unambiguous_all_candidates	qeff20	complex_longer	142217	6151635	0.023118569290928346	2252
