## Supplementary material for "Self-extending DNA recording with stochastic and programmed writing": Source Data: dish_permutation_tests.tsv

metric	observed_mean_difference	assignments	extreme_assignments	p_two_sided_exact	n_per_group	minimum_two_sided_resolution	family	randomization_evidence	analysis_blinding	p_holm_two_endpoints
extension_fraction_all_complete	0.008232181624530148	70	2	0.02857142857142857	4	0.02857142857142857	two_NR01_primary_Qeff20_endpoints	author confirmation 20261003; allocation tool/list unavailable	not blinded author-confirmed	0.05714285714285714
extended_with_retained_first8_CT_fraction_all_complete	0.0035253916823736664	70	2	0.02857142857142857	4	0.02857142857142857	two_NR01_primary_Qeff20_endpoints	author confirmation 20261003; allocation tool/list unavailable	not blinded author-confirmed	0.05714285714285714
