## Supplementary material for "Self-extending DNA recording with stochastic and programmed writing": Source Data: group_effects.tsv

extraction	quality_stratum	metric	BE_only_median	PE_BE_median	median_difference	median_ratio	BE_only_min	BE_only_max	PE_BE_min	PE_BE_max	all_PE_BE_above_all_BE_only	n_BE_only	n_PE_BE	inference
legacy_first_near19	all_complete	extension_fraction_all_complete	0.05808936734833854	0.06552230356415525	0.007432936215816713	1.1279569145803292	0.053660361739111	0.05996645749219166	0.062348581723992824	0.06851752724165616	True	4	4	descriptive; random allocation author-confirmed; no reads-level test
legacy_first_near19	all_complete	extension_fraction_canonical_conditional	0.06019302195314341	0.06836762436767965	0.008174602414536242	1.1358064797095528	0.05593232135054374	0.06216188037235805	0.06468029758333624	0.07277010007352518	True	4	4	descriptive; random allocation author-confirmed; no reads-level test
legacy_first_near19	all_complete	extended_with_retained_first8_CT_fraction_all_complete	0.0001985351844582215	0.003737695489574794	0.0035391603051165726	18.826363194889172	0.0001086015014189326	0.00021941226869968101	0.002069071019795989	0.005329436449401531	True	4	4	descriptive; random allocation author-confirmed; no reads-level test
legacy_first_near19	all_complete	extended_with_any_repeat_CT_fraction_all_complete	0.00022805438749821277	0.003763253162881882	0.003535198775383669	16.501560018929144	0.00013565661229873686	0.00025417829719082764	0.0021044785537021075	0.005363544842677701	True	4	4	descriptive; random allocation author-confirmed; no reads-level test
legacy_first_near19	all_complete	canonical_units_ge10_fraction_all_complete	0.005484954668735624	0.009741905915493433	0.004256951246757809	1.7761142076565437	0.005024587125882647	0.0055920050278052864	0.007656652235826887	0.010807564175741365	True	4	4	descriptive; random allocation author-confirmed; no reads-level test
legacy_first_near19	all_complete	canonical_units_ge11_fraction_all_complete	0.0006446698123620207	0.0017717580393240857	0.001127088226962065	2.7483186048878268	0.000638593166755542	0.0007277688630813363	0.0012401715721989124	0.002186798001063051	True	4	4	descriptive; random allocation author-confirmed; no reads-level test
legacy_first_near19	all_complete	canonical_units_ge13_fraction_all_complete	2.3225658969597058e-05	8.896564256624163e-05	6.573998359664458e-05	3.830489489348818	2.1425306619943627e-05	3.631118531297538e-05	8.170969362950374e-05	0.00014319347163240087	True	4	4	descriptive; random allocation author-confirmed; no reads-level test
legacy_first_near19	all_complete	all_body_median_length_nt	19.0	19.0	0.0	1.0	19.0	19.0	19.0	19.0	False	4	4	descriptive; random allocation author-confirmed; no reads-level test
legacy_first_near19	all_complete	all_body_p95_length_nt	21.0	21.0	0.0	1.0	21.0	21.0	21.0	21.0	False	4	4	descriptive; random allocation author-confirmed; no reads-level test
legacy_first_near19	all_complete	all_body_p99_length_nt	21.0	23.0	2.0	1.0952380952380953	21.0	21.0	22.0	23.0	True	4	4	descriptive; random allocation author-confirmed; no reads-level test
legacy_first_near19	allbase20	extension_fraction_all_complete	0.05605934699818607	0.06355676331440868	0.00749741631622261	1.1337407001274062	0.05160906702430962	0.05799593806873632	0.06023015697746531	0.06682905771110473	True	4	4	descriptive; random allocation author-confirmed; no reads-level test
legacy_first_near19	allbase20	extension_fraction_canonical_conditional	0.05691169928924435	0.06486116751763432	0.007949468228389975	1.1396807392446342	0.0526940553526324	0.05884415184724285	0.0611752644158015	0.06936244324279774	True	4	4	descriptive; random allocation author-confirmed; no reads-level test
legacy_first_near19	allbase20	extended_with_retained_first8_CT_fraction_all_complete	0.00013435416614850326	0.003501150733018321	0.003366796566869818	26.059115495893572	5.350475735592539e-05	0.00015799596213562716	0.0018897396414738355	0.00498574361212689	True	4	4	descriptive; random allocation author-confirmed; no reads-level test
legacy_first_near19	allbase20	extended_with_any_repeat_CT_fraction_all_complete	0.00013909592728084726	0.003507140300386861	0.0033680443731060137	25.21382450907874	6.324560603831947e-05	0.00016055805881890758	0.00190385722684237	0.005003486471956523	True	4	4	descriptive; random allocation author-confirmed; no reads-level test
legacy_first_near19	allbase20	canonical_units_ge10_fraction_all_complete	0.005026978953510864	0.009240265467868651	0.004213286514357787	1.8381349023582465	0.004631936672738618	0.005128847624825258	0.0071687081703508525	0.010343025540890867	True	4	4	descriptive; random allocation author-confirmed; no reads-level test
legacy_first_near19	allbase20	canonical_units_ge11_fraction_all_complete	0.0005850378880257101	0.0016469807438507286	0.0010619428558250185	2.8151693720362094	0.0005631313797378208	0.0006473564286421913	0.0011364656221670292	0.0020832328402336465	True	4	4	descriptive; random allocation author-confirmed; no reads-level test
legacy_first_near19	allbase20	canonical_units_ge13_fraction_all_complete	1.8469039619773664e-05	7.816299081288627e-05	5.969395119311261e-05	4.232109109192769	1.3188088518450136e-05	2.7329031288324696e-05	6.907532841032964e-05	0.00013548066118045449	True	4	4	descriptive; random allocation author-confirmed; no reads-level test
legacy_first_near19	allbase20	all_body_median_length_nt	19.0	19.0	0.0	1.0	19.0	19.0	19.0	19.0	False	4	4	descriptive; random allocation author-confirmed; no reads-level test
legacy_first_near19	allbase20	all_body_p95_length_nt	21.0	21.0	0.0	1.0	21.0	21.0	21.0	21.0	False	4	4	descriptive; random allocation author-confirmed; no reads-level test
legacy_first_near19	allbase20	all_body_p99_length_nt	21.0	23.0	2.0	1.0952380952380953	21.0	21.0	21.0	23.0	False	4	4	descriptive; random allocation author-confirmed; no reads-level test
legacy_first_near19	allbase30	extension_fraction_all_complete	0.050532546729907486	0.057786463209829164	0.007253916479921678	1.1435493943872113	0.04637291905804179	0.05233379197476482	0.05464378374145174	0.06135930233238559	True	4	4	descriptive; random allocation author-confirmed; no reads-level test
legacy_first_near19	allbase30	extension_fraction_canonical_conditional	0.05095820405744004	0.05854851865669898	0.007590314599258942	1.1489517682119084	0.04702380487618671	0.05272316742886158	0.055119309118152215	0.06319329959381333	True	4	4	descriptive; random allocation author-confirmed; no reads-level test
legacy_first_near19	allbase30	extended_with_retained_first8_CT_fraction_all_complete	0.00011614655750785766	0.0031699293707339827	0.003053782813226125	27.29249526417972	4.5629219811636876e-05	0.00013075286232778056	0.0017083879638541738	0.004548410932114525	True	4	4	descriptive; random allocation author-confirmed; no reads-level test
legacy_first_near19	allbase30	extended_with_any_repeat_CT_fraction_all_complete	0.000120477314359141	0.003174276394859922	0.003053799080500781	26.34750294480713	5.435580810061243e-05	0.0001328617794620996	0.0017184930312928676	0.004566109029126643	True	4	4	descriptive; random allocation author-confirmed; no reads-level test
legacy_first_near19	allbase30	canonical_units_ge10_fraction_all_complete	0.0042027110675993485	0.008177756319889326	0.003975045252289978	1.9458288205761867	0.0038897769158925148	0.004244083030596993	0.006211458641222107	0.00931359131118695	True	4	4	descriptive; random allocation author-confirmed; no reads-level test
legacy_first_near19	allbase30	canonical_units_ge11_fraction_all_complete	0.0004841948614597185	0.0014531722682711047	0.0009689774068113862	3.001213734260164	0.0004404937489482593	0.0005335560349827174	0.0009555604396714843	0.0018534423812833528	True	4	4	descriptive; random allocation author-confirmed; no reads-level test
legacy_first_near19	allbase30	canonical_units_ge13_fraction_all_complete	1.5418075836158012e-05	6.826195896585784e-05	5.284388312969983e-05	4.42739805480603	1.154852525332515e-05	2.1089171343190413e-05	5.825623599822429e-05	0.00012938553573739028	True	4	4	descriptive; random allocation author-confirmed; no reads-level test
legacy_first_near19	allbase30	all_body_median_length_nt	19.0	19.0	0.0	1.0	19.0	19.0	19.0	19.0	False	4	4	descriptive; random allocation author-confirmed; no reads-level test
legacy_first_near19	allbase30	all_body_p95_length_nt	21.0	21.0	0.0	1.0	20.0	21.0	21.0	21.0	False	4	4	descriptive; random allocation author-confirmed; no reads-level test
legacy_first_near19	allbase30	all_body_p99_length_nt	21.0	22.0	1.0	1.0476190476190477	21.0	21.0	21.0	23.0	False	4	4	descriptive; random allocation author-confirmed; no reads-level test
legacy_first_near19	qeff20	extension_fraction_all_complete	0.05791495474646015	0.06544656266583199	0.007531607919371838	1.1300459950688675	0.053480414000105926	0.059841155728587996	0.06215267253880695	0.06861060727754344	True	4	4	descriptive; random allocation author-confirmed; no reads-level test
legacy_first_near19	qeff20	extension_fraction_canonical_conditional	0.05944797626116824	0.06758260438428842	0.008134628123120186	1.1368360814737064	0.05520593308364692	0.06143928158207467	0.06385367863336304	0.07206829698909953	True	4	4	descriptive; random allocation author-confirmed; no reads-level test
legacy_first_near19	qeff20	extended_with_retained_first8_CT_fraction_all_complete	0.0001499462253474019	0.0036837327707874078	0.003533786545440006	24.56702569372971	6.606172403228792e-05	0.00017756216657550752	0.0020008486470607435	0.0052522624477744	True	4	4	descriptive; random allocation author-confirmed; no reads-level test
legacy_first_near19	qeff20	extended_with_any_repeat_CT_fraction_all_complete	0.00015809252681987324	0.0036917833137697087	0.0035336907869498355	23.352041921475745	7.738287306211533e-05	0.00018152560779371082	0.002018567651625719	0.005274162843678806	True	4	4	descriptive; random allocation author-confirmed; no reads-level test
legacy_first_near19	qeff20	canonical_units_ge10_fraction_all_complete	0.005375775014115773	0.009676160056422134	0.004300385042306361	1.7999562911420883	0.004928039783818972	0.005475198219400061	0.007547829655085587	0.01073612784064213	True	4	4	descriptive; random allocation author-confirmed; no reads-level test
legacy_first_near19	qeff20	canonical_units_ge11_fraction_all_complete	0.0006282229018614598	0.0017462225484138217	0.001117999646552362	2.77962255632462	0.0006132417461264683	0.0007062852250838268	0.0012188809982327624	0.002176141934550045	True	4	4	descriptive; random allocation author-confirmed; no reads-level test
legacy_first_near19	qeff20	canonical_units_ge13_fraction_all_complete	2.108444440167913e-05	8.638200004265113e-05	6.5297555640972e-05	4.096954057550211	1.7102359453726207e-05	3.408559447654832e-05	7.740407257331238e-05	0.0001415193406810562	True	4	4	descriptive; random allocation author-confirmed; no reads-level test
legacy_first_near19	qeff20	all_body_median_length_nt	19.0	19.0	0.0	1.0	19.0	19.0	19.0	19.0	False	4	4	descriptive; random allocation author-confirmed; no reads-level test
legacy_first_near19	qeff20	all_body_p95_length_nt	21.0	21.0	0.0	1.0	21.0	21.0	21.0	21.0	False	4	4	descriptive; random allocation author-confirmed; no reads-level test
legacy_first_near19	qeff20	all_body_p99_length_nt	21.0	23.0	2.0	1.0952380952380953	21.0	21.0	22.0	23.0	True	4	4	descriptive; random allocation author-confirmed; no reads-level test
unambiguous_all_candidates	all_complete	extension_fraction_all_complete	0.05835080825151421	0.06589058527027886	0.007539777018764647	1.1292146114971593	0.05373187816423437	0.06021142502776215	0.06269124750271855	0.06874865332878141	True	4	4	descriptive; random allocation author-confirmed; no reads-level test
unambiguous_all_candidates	all_complete	extension_fraction_canonical_conditional	0.06043647790059406	0.06868762721031696	0.0082511493097229	1.1365259789508977	0.05598305868710236	0.06239091707798802	0.06500438146074755	0.07298031998352875	True	4	4	descriptive; random allocation author-confirmed; no reads-level test
unambiguous_all_candidates	all_complete	extended_with_retained_first8_CT_fraction_all_complete	0.00019765523901332403	0.0037430057831008964	0.0035453505440875724	18.937043114999742	0.00010843056359158809	0.0002179903787328899	0.002075990923574567	0.005333881449400148	True	4	4	descriptive; random allocation author-confirmed; no reads-level test
unambiguous_all_candidates	all_complete	extended_with_any_repeat_CT_fraction_all_complete	0.0002271645616190612	0.003768527214026602	0.0035413626524075405	16.5894151234124	0.00013559141933223716	0.0002523687897158546	0.002111855218599775	0.005368408445734891	True	4	4	descriptive; random allocation author-confirmed; no reads-level test
unambiguous_all_candidates	all_complete	canonical_units_ge10_fraction_all_complete	0.00552606537123467	0.009800189824833896	0.0042741244535992266	1.773448044217449	0.005034975561828474	0.005636558550503084	0.007717720410232359	0.010868990549313721	True	4	4	descriptive; random allocation author-confirmed; no reads-level test
unambiguous_all_candidates	all_complete	canonical_units_ge11_fraction_all_complete	0.0006470105297153748	0.0017857811176958866	0.0011387705879805118	2.7600495442963906	0.0006429762952066418	0.0007321038884326804	0.0012455945541447401	0.0021951729608352417	True	4	4	descriptive; random allocation author-confirmed; no reads-level test
unambiguous_all_candidates	all_complete	canonical_units_ge13_fraction_all_complete	2.3319286927043118e-05	8.976550541605686e-05	6.644621848901374e-05	3.849410391359643	2.1632847315363647e-05	3.672239354998504e-05	8.276375775048106e-05	0.00014332853145839787	True	4	4	descriptive; random allocation author-confirmed; no reads-level test
unambiguous_all_candidates	all_complete	all_body_median_length_nt	19.0	19.0	0.0	1.0	19.0	19.0	19.0	19.0	False	4	4	descriptive; random allocation author-confirmed; no reads-level test
unambiguous_all_candidates	all_complete	all_body_p95_length_nt	21.0	21.0	0.0	1.0	21.0	21.0	21.0	21.0	False	4	4	descriptive; random allocation author-confirmed; no reads-level test
unambiguous_all_candidates	all_complete	all_body_p99_length_nt	21.0	23.0	2.0	1.0952380952380953	21.0	21.0	22.0	23.0	True	4	4	descriptive; random allocation author-confirmed; no reads-level test
unambiguous_all_candidates	allbase20	extension_fraction_all_complete	0.056322697272646986	0.06390929907730557	0.007586601804658581	1.1346988367395359	0.051679180812822724	0.058253429424485394	0.06058283854078858	0.06705546170127662	True	4	4	descriptive; random allocation author-confirmed; no reads-level test
unambiguous_all_candidates	allbase20	extension_fraction_canonical_conditional	0.05717285548607851	0.0652082624571777	0.008035406971099189	1.14054583950343	0.05276250750858247	0.059098206250152024	0.06152565826031148	0.06958549161403697	True	4	4	descriptive; random allocation author-confirmed; no reads-level test
unambiguous_all_candidates	allbase20	extended_with_retained_first8_CT_fraction_all_complete	0.00013319212962059558	0.0035037947509165782	0.003370602621295983	26.30631975701051	5.3201155725970084e-05	0.00015464763665580967	0.0018918087694506857	0.004989009804332593	True	4	4	descriptive; random allocation author-confirmed; no reads-level test
unambiguous_all_candidates	allbase20	extended_with_any_repeat_CT_fraction_all_complete	0.00013798209318446864	0.003509566570788267	0.003371584477603798	25.434942243529512	6.299766810194167e-05	0.00015723949648802993	0.0019061135616582523	0.005006977426677128	True	4	4	descriptive; random allocation author-confirmed; no reads-level test
unambiguous_all_candidates	allbase20	canonical_units_ge10_fraction_all_complete	0.005064397802310791	0.009298660952331799	0.004234263150021008	1.8360842325792401	0.004642515654381481	0.005170194160337958	0.007221876523077206	0.010379383452045284	True	4	4	descriptive; random allocation author-confirmed; no reads-level test
unambiguous_all_candidates	allbase20	canonical_units_ge11_fraction_all_complete	0.0005871378798438744	0.0016594921170403829	0.0010723542371965085	2.8264095607009003	0.0005667699639891282	0.0006488289113324751	0.0011413180639894226	0.002089719147438153	True	4	4	descriptive; random allocation author-confirmed; no reads-level test
unambiguous_all_candidates	allbase20	canonical_units_ge13_fraction_all_complete	1.854344758344965e-05	7.886444503830438e-05	6.0320997454854733e-05	4.252954833959369	1.3320093160731567e-05	2.764650487701625e-05	6.999130472987954e-05	0.00013543825341920106	True	4	4	descriptive; random allocation author-confirmed; no reads-level test
unambiguous_all_candidates	allbase20	all_body_median_length_nt	19.0	19.0	0.0	1.0	19.0	19.0	19.0	19.0	False	4	4	descriptive; random allocation author-confirmed; no reads-level test
unambiguous_all_candidates	allbase20	all_body_p95_length_nt	21.0	21.0	0.0	1.0	21.0	21.0	21.0	21.0	False	4	4	descriptive; random allocation author-confirmed; no reads-level test
unambiguous_all_candidates	allbase20	all_body_p99_length_nt	21.0	23.0	2.0	1.0952380952380953	21.0	21.0	21.0	23.0	False	4	4	descriptive; random allocation author-confirmed; no reads-level test
unambiguous_all_candidates	allbase30	extension_fraction_all_complete	0.050818909648996324	0.058152420813359786	0.007333511164363461	1.1443067396568651	0.04646518392985455	0.052593965745125655	0.05502902958961304	0.0616018044137788	True	4	4	descriptive; random allocation author-confirmed; no reads-level test
unambiguous_all_candidates	allbase30	extension_fraction_canonical_conditional	0.0512445835717629	0.058914400596590324	0.007669817024827427	1.1496707845051881	0.04711590083045007	0.05298201282925796	0.055503924265298946	0.06343722010672212	True	4	4	descriptive; random allocation author-confirmed; no reads-level test
unambiguous_all_candidates	allbase30	extended_with_retained_first8_CT_fraction_all_complete	0.00011431001807438718	0.0031754006965437646	0.0030610906784693773	27.77884869616042	4.530751658591037e-05	0.0001270790506447393	0.0017108267137581866	0.004562011740284515	True	4	4	descriptive; random allocation author-confirmed; no reads-level test
unambiguous_all_candidates	allbase30	extended_with_any_repeat_CT_fraction_all_complete	0.00011868843579606745	0.0031796759989569006	0.0030609875631608333	26.790107878919862	5.409338482120098e-05	0.00012921483300851644	0.001721078858859359	0.004579951815946784	True	4	4	descriptive; random allocation author-confirmed; no reads-level test
unambiguous_all_candidates	allbase30	canonical_units_ge10_fraction_all_complete	0.004237004057511097	0.008234030422925188	0.00399702636541409	1.943361467480403	0.00390081064851824	0.00428123386927977	0.006255090029852965	0.00934603562934093	True	4	4	descriptive; random allocation author-confirmed; no reads-level test
unambiguous_all_candidates	allbase30	canonical_units_ge11_fraction_all_complete	0.00048623216635557245	0.0014655798344934954	0.000979347668137923	3.0141564789478457	0.00044363389529739733	0.0005360813733080599	0.0009604978441661129	0.0018589259398043118	True	4	4	descriptive; random allocation author-confirmed; no reads-level test
unambiguous_all_candidates	allbase30	canonical_units_ge13_fraction_all_complete	1.549461222841522e-05	6.88896233475478e-05	5.339501111913258e-05	4.446037263276113	1.1674576192036771e-05	2.135782363777131e-05	5.830524590237459e-05	0.0001294991946768831	True	4	4	descriptive; random allocation author-confirmed; no reads-level test
unambiguous_all_candidates	allbase30	all_body_median_length_nt	19.0	19.0	0.0	1.0	19.0	19.0	19.0	19.0	False	4	4	descriptive; random allocation author-confirmed; no reads-level test
unambiguous_all_candidates	allbase30	all_body_p95_length_nt	21.0	21.0	0.0	1.0	20.0	21.0	21.0	21.0	False	4	4	descriptive; random allocation author-confirmed; no reads-level test
unambiguous_all_candidates	allbase30	all_body_p99_length_nt	21.0	22.0	1.0	1.0476190476190477	21.0	21.0	21.0	23.0	False	4	4	descriptive; random allocation author-confirmed; no reads-level test
unambiguous_all_candidates	qeff20	extension_fraction_all_complete	0.05817926619887234	0.06580048742858752	0.007621221229715175	1.1309954856368212	0.05355365109385386	0.060096063422331876	0.06249657618992748	0.0688394223649485	True	4	4	descriptive; random allocation author-confirmed; no reads-level test
unambiguous_all_candidates	qeff20	extension_fraction_canonical_conditional	0.059702696424220644	0.06791534557365997	0.008212649149439324	1.1375590993593307	0.05526588175136056	0.06168556401837895	0.06418728185985872	0.07228530466512688	True	4	4	descriptive; random allocation author-confirmed; no reads-level test
unambiguous_all_candidates	qeff20	extended_with_retained_first8_CT_fraction_all_complete	0.00014957148941530611	0.003688511223974538	0.0035389397345592316	24.66052346201402	6.577604391117965e-05	0.00017554420708124492	0.0020061165776633465	0.005258890933705279	True	4	4	descriptive; random allocation author-confirmed; no reads-level test
unambiguous_all_candidates	qeff20	extended_with_any_repeat_CT_fraction_all_complete	0.00015779733943034401	0.003696292988395576	0.0035384956489652323	23.424304882068174	7.716035920349922e-05	0.00017955206569040576	0.002024062064939996	0.005281056965038073	True	4	4	descriptive; random allocation author-confirmed; no reads-level test
unambiguous_all_candidates	qeff20	canonical_units_ge10_fraction_all_complete	0.0054150218225478735	0.009739665760678012	0.004324643938130138	1.7986383212940236	0.004938917260017761	0.005519114327065798	0.007607469856303872	0.010776647184041315	True	4	4	descriptive; random allocation author-confirmed; no reads-level test
unambiguous_all_candidates	qeff20	canonical_units_ge11_fraction_all_complete	0.0006304530480646235	0.0017595198861758978	0.0011290668381112744	2.7908817184361387	0.0006172774794852362	0.0007093909738214692	0.0012250156314639173	0.0021842973453398973	True	4	4	descriptive; random allocation author-confirmed; no reads-level test
unambiguous_all_candidates	qeff20	canonical_units_ge13_fraction_all_complete	2.118029962011825e-05	8.719147274513105e-05	6.60111731250128e-05	4.1166307516401535	1.726650292266395e-05	3.4467584038783245e-05	7.83934444190479e-05	0.00014158837447280276	True	4	4	descriptive; random allocation author-confirmed; no reads-level test
unambiguous_all_candidates	qeff20	all_body_median_length_nt	19.0	19.0	0.0	1.0	19.0	19.0	19.0	19.0	False	4	4	descriptive; random allocation author-confirmed; no reads-level test
unambiguous_all_candidates	qeff20	all_body_p95_length_nt	21.0	21.0	0.0	1.0	21.0	21.0	21.0	21.0	False	4	4	descriptive; random allocation author-confirmed; no reads-level test
unambiguous_all_candidates	qeff20	all_body_p99_length_nt	21.0	23.0	2.0	1.0952380952380953	21.0	21.0	22.0	23.0	True	4	4	descriptive; random allocation author-confirmed; no reads-level test
