## Supplementary material for "Self-extending DNA recording with stochastic and programmed writing": Source Data: input_extraction_quality_ledger.tsv

sample	input_reads	candidate_reads	candidate_pairs	unambiguous_reads	legacy_candidate_reads	unique_valid_complete	no_exact_candidate	multiple_coordinate_reads	ambiguous_reads	duplicate_read_id_occurrences	elapsed_seconds	raw_bytes	raw_sha256	legacy_body_difference_count	unique_empty_body
barcode01	6731459	1294367	1344890	1279873	1294367	1279873	5437092	49380	14494	0	170.02242136001587	13833928201	e3215f641019b1422e8d444a8eace620633d3ab0a56d15b020bdcbd0455149b2	0
barcode02	30337136	23618460	23919215	23489689	23618460	23489687	6718676	230154	128771	0	1335.1330182552338	61935943963	4aa73bafbe73b5d8bd71636875428c23a7989749030038f30edbdcabe8869be6	0	2.0
barcode03	6732468	1680257	1735005	1664137	1680257	1664136	5052211	53163	16120	0	190.6752061843872	13951449047	2b3a8298c2a4d237959a26d288f49c63f8fb3ebc28119e9e79338c3b71bc3ea0	0	1.0
barcode04	15894969	4546183	4700194	4501066	4546183	4501066	11348786	150336	45117	0	452.18419551849365	32453946487	292dd6a2f706bca1d8612820cf2811472968e155fd787a32b8e23939176349df	0
barcode05	8550685	1876371	1955581	1853622	1876371	1853622	6674314	77638	22749	0	227.9218225479126	17581181269	ce8fdc12b4232c925ebeb5c06c2029bf89f0a37c06719fba2ca9154a4fb40d57	0
barcode06	10629246	2202921	2300534	2174865	2202921	2174865	8426325	95934	28056	0	282.251727104187	22057869768	cc185511907e9a6ab7b8b7980df467596f40932142e18a9806e4a08ac9e0ea87	0
barcode07	14262288	5483232	5767432	5398099	5483232	5398097	8779056	278025	85133	0	454.1204068660736	29285289796	68f3e4c9ff0813ec6b3dc763f03fce0c161c413b07964224f1022e4c416316b0	0	2.0
barcode08	19838153	6375989	6560030	6321142	6375989	6321142	13462164	179378	54847	0	613.0932247638702	40740962218	809166ae95259bf02269100973dc1f80aae3ae8936567e718a2890155576fb1e	0
