## Supplementary material for "Self-extending DNA recording with stochastic and programmed writing": Source Data: per_dish.tsv

sample	condition	extraction	quality_stratum	input_read_occurrences	eligible_complete_body_reads	unique_complete_bodies	canonical_reads	canonical_extension_reads	extension_fraction_all_complete	extension_fraction_canonical_conditional	extended_with_retained_first8_CT_reads	extended_with_retained_first8_CT_fraction_all_complete	extended_with_any_repeat_CT_reads	extended_with_any_repeat_CT_fraction_all_complete	all_body_median_length_nt	all_body_p95_length_nt	all_body_p99_length_nt	maximum_observed_body_length_nt	canonical_units_ge10_reads	canonical_units_ge10_fraction_all_complete	canonical_units_ge11_reads	canonical_units_ge11_fraction_all_complete	canonical_units_ge13_reads	canonical_units_ge13_fraction_all_complete
barcode01	BE-only	legacy_first_near19	all_complete	6731459	1294367	3249	1248823	75169	0.05807394657002226	0.06019187667107348	284	0.00021941226869968101	329	0.00025417829719082764	19	21	21	3133	7182	0.005548658147187004	942	0.0007277688630813363	47	3.631118531297538e-05
barcode01	BE-only	legacy_first_near19	allbase20	6731459	1170916	673	1152427	65656	0.0560723399458202	0.05697193835271128	185	0.00015799596213562716	188	0.00016055805881890758	19	21	21	334	5949	0.005080637722945113	758	0.0006473564286421913	32	2.7329031288324696e-05
barcode01	BE-only	legacy_first_near19	allbase30	6731459	948354	483	939468	47976	0.050588704218045163	0.05106719973431772	124	0.00013075286232778056	126	0.0001328617794620996	19	21	21	272	4024	0.004243141274249911	506	0.0005335560349827174	20	2.1089171343190413e-05
barcode01	BE-only	legacy_first_near19	qeff20	6731459	1261530	1068	1228528	73058	0.05791221770389923	0.05946791607517289	224	0.00017756216657550752	229	0.00018152560779371082	19	21	21	812	6861	0.005438634039618559	891	0.0007062852250838268	43	3.408559447654832e-05
barcode01	BE-only	unambiguous_all_candidates	all_complete	6731459	1279873	2945	1235421	74683	0.058351883350926226	0.060451457438395494	279	0.0002179903787328899	323	0.0002523687897158546	19	21	21	1454	7162	0.0055958677149998476	937	0.0007321038884326804	47	3.672239354998504e-05
barcode01	BE-only	unambiguous_all_candidates	allbase20	6731459	1157470	663	1139321	65228	0.056353944378688	0.05725164374219382	179	0.00015464763665580967	182	0.00015723949648802993	19	21	21	74	5929	0.005122378981744668	751	0.0006488289113324751	32	2.764650487701625e-05
barcode01	BE-only	unambiguous_all_candidates	allbase30	6731459	936425	480	927697	47666	0.05090210107590037	0.051381000477526605	119	0.0001270790506447393	121	0.00012921483300851644	19	21	21	74	4009	0.00428117574819126	502	0.0005360813733080599	20	2.135782363777131e-05
barcode01	BE-only	unambiguous_all_candidates	qeff20	6731459	1247549	962	1215262	72604	0.058197313291902766	0.05974349564126913	219	0.00017554420708124492	224	0.00017955206569040576	19	21	21	757	6841	0.005483552149053865	885	0.0007093909738214692	43	3.4467584038783245e-05
barcode02	BE-only	legacy_first_near19	all_complete	30337136	23618458	30107	22659081	1267375	0.053660361739111	0.05593232135054374	2565	0.0001086015014189326	3204	0.00013565661229873686	19	21	21	3501	118673	0.005024587125882647	15225	0.0006446229470188105	562	2.379494884890453e-05
barcode02	BE-only	legacy_first_near19	allbase20	30337136	21456036	2489	21014249	1107326	0.05160906702430962	0.0526940553526324	1148	5.350475735592539e-05	1357	6.324560603831947e-05	19	21	21	615	99383	0.004631936672738618	12661	0.0005900903596545047	427	1.9901159748240543e-05
barcode02	BE-only	legacy_first_near19	allbase30	30337136	17532625	1427	17289945	813039	0.04637291905804179	0.04702380487618671	800	4.5629219811636876e-05	953	5.435580810061243e-05	19	20	21	275	68198	0.0038897769158925148	8695	0.0004959325828277283	302	1.722503047889292e-05
barcode02	BE-only	legacy_first_near19	qeff20	30337136	23054197	7857	22333614	1232948	0.053480414000105926	0.05520593308364692	1523	6.606172403228792e-05	1784	7.738287306211533e-05	19	21	21	3263	113612	0.004928039783818972	14504	0.0006291262280789914	509	2.2078409410659587e-05
barcode02	BE-only	unambiguous_all_candidates	all_complete	30337136	23489687	23240	22545124	1262145	0.05373187816423437	0.05598305868710236	2547	0.00010843056359158809	3185	0.00013559141933223716	19	21	21	2765	118270	0.005034975561828474	15168	0.0006457301878905411	558	2.375510580451753e-05
barcode02	BE-only	unambiguous_all_candidates	allbase20	30337136	21334123	2371	20896088	1102530	0.051679180812822724	0.05276250750858247	1135	5.3201155725970084e-05	1344	6.299766810194167e-05	19	21	21	269	99044	0.004642515654381481	12614	0.0005912593641650984	424	1.987426434168398e-05
barcode02	BE-only	unambiguous_all_candidates	allbase30	30337136	17414329	1392	17173820	809160	0.04646518392985455	0.04711590083045007	789	4.530751658591037e-05	942	5.409338482120098e-05	19	20	21	247	67930	0.00390081064851824	8664	0.0004975213228141033	300	1.722719261821687e-05
barcode02	BE-only	unambiguous_all_candidates	qeff20	30337136	22926280	4363	22215985	1227786	0.05355365109385386	0.05526588175136056	1508	6.577604391117965e-05	1769	7.716035920349922e-05	19	21	21	1386	113231	0.004938917260017761	14451	0.000630324675437969	506	2.2070741524573546e-05
barcode03	BE-only	legacy_first_near19	all_complete	6732468	1680256	3625	1620913	100759	0.05996645749219166	0.06216188037235805	346	0.00020592100251390266	399	0.00023746381503770853	19	21	21	2076	9396	0.0055920050278052864	1073	0.000638593166755542	36	2.1425306619943627e-05
barcode03	BE-only	legacy_first_near19	allbase20	6732468	1516520	697	1494660	87952	0.05799593806873632	0.05884415184724285	220	0.0001450689737029515	227	0.00014968480468440903	19	21	21	274	7778	0.005128847624825258	854	0.0005631313797378208	20	1.3188088518450136e-05
barcode03	BE-only	legacy_first_near19	allbase30	6732468	1212276	466	1203323	63443	0.05233379197476482	0.05272316742886158	154	0.00012703377778657666	159	0.00013115825109133564	19	21	21	272	5145	0.004244083030596993	534	0.0004404937489482593	14	1.154852525332515e-05
barcode03	BE-only	legacy_first_near19	qeff20	6732468	1637201	1124	1594615	97972	0.059841155728587996	0.06143928158207467	260	0.00015880762349888621	273	0.0001667480046738305	19	21	21	781	8964	0.005475198219400061	1004	0.0006132417461264683	28	1.7102359453726207e-05
barcode03	BE-only	unambiguous_all_candidates	all_complete	6732468	1664136	3309	1606003	100200	0.06021142502776215	0.06239091707798802	341	0.0002049111370705279	393	0.00023615858319271982	19	21	21	1669	9380	0.005636558550503084	1070	0.0006429762952066418	36	2.1632847315363647e-05
barcode03	BE-only	unambiguous_all_candidates	allbase20	6732468	1501491	685	1480028	87467	0.058253429424485394	0.059098206250152024	215	0.00014319100147786433	222	0.00014785303408412038	19	21	21	57	7763	0.005170194160337958	851	0.0005667699639891282	20	1.3320093160731567e-05
barcode03	BE-only	unambiguous_all_candidates	allbase30	6732468	1199187	460	1190404	63070	0.052593965745125655	0.05298201282925796	148	0.0001234169483158173	153	0.0001275864398129733	19	21	21	38	5134	0.00428123386927977	532	0.00044363389529739733	14	1.1674576192036771e-05
barcode03	BE-only	unambiguous_all_candidates	qeff20	6732468	1621637	1016	1579851	97454	0.060096063422331876	0.06168556401837895	257	0.0001584818303973084	270	0.0001664984210399738	19	21	21	274	8950	0.005519114327065798	1001	0.0006172774794852362	28	1.726650292266395e-05
barcode04	BE-only	legacy_first_near19	all_complete	15894969	4546183	7353	4388382	264155	0.05810478812665482	0.06019416723521334	869	0.00019114936640254033	994	0.00021864495995871703	19	21	21	3083	24646	0.005421251190284245	2931	0.000644716677705231	103	2.265636909028959e-05
barcode04	BE-only	legacy_first_near19	allbase20	15894969	4108724	990	4050538	230279	0.056046354050551944	0.05685146022577742	508	0.000123639358594055	528	0.0001285070498772855	19	21	21	392	20434	0.004973320184076613	2383	0.0005799854163969154	70	1.703691949130679e-05
barcode04	BE-only	legacy_first_near19	allbase30	15894969	3306120	639	3281880	166881	0.05047638924176981	0.05084920838056236	348	0.00010525933722913869	363	0.00010979637762694639	19	21	21	274	13761	0.004162280860948786	1562	0.0004724571400917087	45	1.3611121193423106e-05
barcode04	BE-only	legacy_first_near19	qeff20	15894969	4429959	1914	4317373	256573	0.05791769178902107	0.05942803644716359	625	0.00014108482719591762	662	0.00014943704896591594	19	21	21	3083	23536	0.005312915988612987	2779	0.0006273195756439281	89	2.009047939269867e-05
barcode04	BE-only	unambiguous_all_candidates	all_complete	15894969	4501066	6354	4346731	262636	0.05834973315210219	0.06042149836279263	857	0.00019039934095612017	982	0.00021817054004540258	19	21	21	3083	24559	0.005456263027469493	2918	0.0006482908715402084	103	2.28834680495687e-05
barcode04	BE-only	unambiguous_all_candidates	allbase20	15894969	4066781	969	4009611	228925	0.05629145016660597	0.05709406722996321	501	0.0001231932577633268	521	0.0001281111522848169	19	21	21	392	20360	0.005006416622876915	2371	0.0005830163955226504	70	1.7212630825215324e-05
barcode04	BE-only	unambiguous_all_candidates	allbase30	15894969	3269866	630	3246037	165899	0.05073571822209228	0.05110816666599918	344	0.00010520308783295707	359	0.0001097904317791616	19	21	21	50	13710	0.004192832366830934	1553	0.00047494300989704165	45	1.376203183861357e-05
barcode04	BE-only	unambiguous_all_candidates	qeff20	15894969	4386428	1540	4276096	255120	0.058161219105841926	0.05966189720717215	617	0.00014066114843330383	654	0.00014909625782071425	19	21	21	3083	23452	0.005346491496041882	2766	0.0006305814206912778	89	2.028985771566295e-05
barcode05	PE+BE	legacy_first_near19	all_complete	8550685	1876371	4745	1808007	126593	0.0674669348439088	0.07001798112507308	10000	0.005329436449401531	10064	0.005363544842677701	19	21	23	4993	20279	0.010807564175741365	3744	0.001995341006655933	159	8.473803954548435e-05
barcode05	PE+BE	legacy_first_near19	allbase20	8550685	1690821	1090	1663633	110526	0.06536824418433412	0.06643652776784303	8430	0.00498574361212689	8460	0.005003486471956523	19	21	23	330	17280	0.010219887261868642	3117	0.0018434831362988749	125	7.392858262347109e-05
barcode05	PE+BE	legacy_first_near19	allbase30	8550685	1356078	780	1343370	80612	0.0594449581808716	0.06000729508623834	6168	0.004548410932114525	6192	0.004566109029126643	19	21	23	272	12296	0.009067325035875517	2195	0.0016186384559000293	79	5.825623599822429e-05
barcode05	PE+BE	legacy_first_near19	qeff20	8550685	1826451	1726	1777006	122957	0.06732017448045417	0.06919335106353046	9593	0.0052522624477744	9633	0.005274162843678806	19	21	23	1491	19571	0.010715316206128716	3587	0.001963918002727694	151	8.267399453913628e-05
barcode05	PE+BE	unambiguous_all_candidates	all_complete	8550685	1853622	4260	1787095	125661	0.06779213885031576	0.07031579182975724	9887	0.005333881449400148	9951	0.005368408445734891	19	21	23	1092	20147	0.010868990549313721	3728	0.0020111975364988117	158	8.523852220139813e-05
barcode05	PE+BE	unambiguous_all_candidates	allbase20	8550685	1669670	1053	1643166	109683	0.06569142405385495	0.06675101602637834	8330	0.004989009804332593	8360	0.005006977426677128	19	21	23	330	17152	0.010272688615115561	3101	0.0018572532296801164	124	7.426617235741195e-05
barcode05	PE+BE	unambiguous_all_candidates	allbase30	8550685	1337787	765	1325377	79969	0.05977707960983326	0.060336794738402734	6103	0.004562011740284515	6127	0.004579951815946784	19	21	23	69	12197	0.00911729595219568	2186	0.0016340418915716777	78	5.830524590237459e-05
barcode05	PE+BE	unambiguous_all_candidates	qeff20	8550685	1804563	1546	1756349	122069	0.06764463196906952	0.06950156261654147	9490	0.005258890933705279	9530	0.005281056965038073	19	21	23	1038	19443	0.010774353680087645	3572	0.0019794265980184675	150	8.312261749797596e-05
barcode06	PE+BE	legacy_first_near19	all_complete	10629246	2202921	4986	2123506	137349	0.062348581723992824	0.06468029758333624	4558	0.002069071019795989	4636	0.0021044785537021075	19	21	22	2729	16867	0.007656652235826887	2732	0.0012401715721989124	180	8.170969362950374e-05
barcode06	PE+BE	legacy_first_near19	allbase20	10629246	1983342	988	1952701	119457	0.06023015697746531	0.0611752644158015	3748	0.0018897396414738355	3776	0.00190385722684237	19	21	21	754	14218	0.0071687081703508525	2254	0.0011364656221670292	137	6.907532841032964e-05
barcode06	PE+BE	legacy_first_near19	allbase30	10629246	1583364	672	1569704	86521	0.05464378374145174	0.055119309118152215	2705	0.0017083879638541738	2721	0.0017184930312928676	19	21	21	273	9835	0.006211458641222107	1513	0.0009555604396714843	95	5.999883791724455e-05
barcode06	PE+BE	legacy_first_near19	qeff20	10629246	2144590	1557	2087460	133292	0.06215267253880695	0.06385367863336304	4291	0.0020008486470607435	4329	0.002018567651625719	19	21	22	817	16187	0.007547829655085587	2614	0.0012188809982327624	166	7.740407257331238e-05
barcode06	PE+BE	unambiguous_all_candidates	all_complete	10629246	2174865	4493	2097474	136345	0.06269124750271855	0.06500438146074755	4515	0.002075990923574567	4593	0.002111855218599775	19	21	22	934	16785	0.007717720410232359	2709	0.0012455945541447401	180	8.276375775048106e-05
barcode06	PE+BE	unambiguous_all_candidates	allbase20	10629246	1957386	963	1927391	118584	0.06058283854078858	0.06152565826031148	3703	0.0018918087694506857	3731	0.0019061135616582523	19	21	21	67	14136	0.007221876523077206	2234	0.0011413180639894226	137	6.999130472987954e-05
barcode06	PE+BE	unambiguous_all_candidates	allbase30	10629246	1560649	662	1547296	85881	0.05502902958961304	0.055503924265298946	2670	0.0017108267137581866	2686	0.001721078858859359	19	21	21	67	9762	0.006255090029852965	1499	0.0009604978441661129	94	6.0231352469389335e-05
barcode06	PE+BE	unambiguous_all_candidates	qeff20	10629246	2117524	1389	2061748	132338	0.06249657618992748	0.06418728185985872	4248	0.0020061165776633465	4286	0.002024062064939996	19	21	22	299	16109	0.007607469856303872	2594	0.0012250156314639173	166	7.83934444190479e-05
barcode07	PE+BE	legacy_first_near19	all_complete	14262288	5483230	16124	5225199	348611	0.06357767228440171	0.06671726761028623	15883	0.0028966503320123358	16036	0.002924553593411183	19	21	23	3045	47769	0.008711835906938064	8489	0.001548175071992238	511	9.31932455869989e-05
barcode07	PE+BE	legacy_first_near19	allbase20	14262288	4927340	1881	4807397	304240	0.061745282444483233	0.0632858072674256	13309	0.002701051683058202	13344	0.0027081549071101244	19	21	23	324	40703	0.008260643673868659	7147	0.0014504783514025824	406	8.239739900230144e-05
barcode07	PE+BE	legacy_first_near19	allbase30	14262288	3933351	1157	3867087	220771	0.05612796823878673	0.057089742227159616	9625	0.0024470229074394835	9643	0.002451599158071578	19	21	21	320	28667	0.007288187603903135	5065	0.0012877060806421802	301	7.652508001447113e-05
barcode07	PE+BE	legacy_first_near19	qeff20	14262288	5328005	4827	5134265	338717	0.06357295085120979	0.06597185770504639	15146	0.0028427150500046454	15194	0.002851724050559262	19	21	23	1061	46018	0.008637003906715552	8144	0.0015285270940999492	480	9.009000554616597e-05
barcode07	PE+BE	unambiguous_all_candidates	all_complete	14262288	5398097	10244	5150936	345419	0.06398903169024195	0.06705946259087668	15668	0.0029025043455128724	15818	0.002930291915836266	19	21	23	3045	47433	0.008786985487663523	8423	0.0015603646988929618	509	9.42924886307156e-05
barcode07	PE+BE	unambiguous_all_candidates	allbase20	14262288	4852466	1724	4735217	301470	0.062127174100756195	0.06366550888797705	13120	0.0027037798925329923	13153	0.0027105805584212235	19	21	23	305	40395	0.008324633289548036	7093	0.001461731004400649	405	8.34627177191968e-05
barcode07	PE+BE	unambiguous_all_candidates	allbase30	14262288	3868577	1124	3803694	218682	0.056527762016886314	0.05749200645477791	9491	0.002453356880320593	9508	0.0024577512609933834	19	21	21	177	28437	0.0073507648936546955	5018	0.001297117777415313	300	7.754789422570625e-05
barcode07	PE+BE	unambiguous_all_candidates	qeff20	14262288	5248721	2753	5060959	335689	0.0639563428881055	0.06632912853077845	14944	0.0028471698152749973	14989	0.002855743332518532	19	21	23	761	45690	0.008704977841268377	8081	0.0015396131743333282	479	9.126032799228613e-05
barcode08	PE+BE	legacy_first_near19	all_complete	19838153	6375989	14225	6003386	436867	0.06851752724165616	0.07277010007352518	29194	0.004578740647137252	29342	0.004601952732352581	19	21	23	4280	68682	0.010771975924048802	13943	0.002186798001063051	913	0.00014319347163240087
barcode08	PE+BE	legacy_first_near19	allbase20	19838153	5742517	2327	5532778	383767	0.06682905771110473	0.06936244324279774	24700	0.00430124978297844	24728	0.004306125693663597	19	21	23	303	59395	0.010343025540890867	11963	0.0020832328402336465	778	0.00013548066118045449
barcode08	PE+BE	legacy_first_near19	allbase30	19838153	4614117	1524	4480206	283119	0.06135930233238559	0.06319329959381333	17962	0.0038928358340284824	17981	0.0038969536316482657	19	21	23	276	42974	0.00931359131118695	8552	0.0018534423812833528	597	0.00012938553573739028
barcode08	PE+BE	legacy_first_near19	qeff20	19838153	6204099	4033	5906439	425667	0.06861060727754344	0.07206829698909953	28072	0.00452475049157017	28116	0.004531842576980155	19	21	23	4280	66608	0.01073612784064213	13501	0.002176141934550045	878	0.0001415193406810562
barcode08	PE+BE	unambiguous_all_candidates	all_complete	19838153	6321142	12971	5954619	434570	0.06874865332878141	0.07298031998352875	28973	0.00458350722068892	29120	0.004606762512216938	19	21	23	4280	68353	0.010813394162004272	13876	0.0021951729608352417	906	0.00014332853145839787
barcode08	PE+BE	unambiguous_all_candidates	allbase20	19838153	5692631	2261	5485655	381722	0.06705546170127662	0.06958549161403697	24500	0.004303809609300164	24527	0.004308552583155311	19	21	23	272	59086	0.010379383452045284	11896	0.002089719147438153	771	0.00013543825341920106
barcode08	PE+BE	unambiguous_all_candidates	allbase30	19838153	4571457	1493	4439192	281610	0.0616018044137788	0.06343722010672212	17817	0.003897444512766936	17836	0.0039016007369204173	19	21	23	85	42725	0.00934603562934093	8498	0.0018589259398043118	592	0.0001294991946768831
barcode08	PE+BE	unambiguous_all_candidates	qeff20	19838153	6151635	3562	5858383	423475	0.0688394223649485	0.07228530466512688	27866	0.004529852632674078	27909	0.004536842644272621	19	21	23	4280	66294	0.010776647184041315	13437	0.0021842973453398973	871	0.00014158837447280276
