## Supplementary material for "Self-extending DNA recording with stochastic and programmed writing": Source Data: amplicon_lengths_from_actual_primer_sites.tsv

template_id	PCR_procedure	forward_primer_start_1based	reverse_binding_start_1based	starting_body_nt	construct_derived_amplicon_nt	incorporated_5prime_tail_nt	fixed_amplicon_nt_excluding_body	product_length_formula	example_19nt_body_product	example_297nt_body_product	correspondence_scope
PL110	one_round_F2_R3	1372	1995	19	651	0	632	body_nt + 632	651	929	exact sites on documented construct; per-sample physical clone/PCR products not inferred
PL110	UMI_tagging_plus_adapter_amplification	1372	1995	19	651	84	716	body_nt + 716	735	1013	exact sites on documented construct; per-sample physical clone/PCR products not inferred
PL082	one_round_F2_R3	1372	1987	15	643	0	628	body_nt + 628	647	925	exact sites on documented construct; per-sample physical clone/PCR products not inferred
Amplified_UMI reference map	documented full UMI-amplified reference sequence			19	735	already included	716	body_nt + 716	735	1013	Independent available .dna amplicon map agrees with PL110 plus 84nt tail calculation; not a measured gel size
BE_stpegRNA_13417/cDNA	C4/spatial targeted cDNA PCR							unresolved: reverse primer is capture/RT adapter rather than a plasmid site			Do not transfer PL110 DNA flanks to transcript-derived cDNA
