## Supplementary material for "Self-extending DNA recording with stochastic and programmed writing": Source Data: canonical_fixed_bins_per_library.tsv

assay	library	source_scope	length_bin	canonical_sequences	marked_sequences	distinct_observed_lengths	minimum_observed_nt	maximum_observed_nt	read_occurrences	UMI_candidate_families	HQ_representative_families	pooled_spot_UMI_keys	cell_state_links
nonUMI_DNA	barcode01	original complete-body structural catalogue; quality unavailable; original nearest-19 boundary rule	19nt	31	30	1	19	19	1070329
nonUMI_DNA	barcode01	original complete-body structural catalogue; quality unavailable; original nearest-19 boundary rule	21-29nt	56	51	5	21	29	75151
nonUMI_DNA	barcode01	original complete-body structural catalogue; quality unavailable; original nearest-19 boundary rule	31-99nt	8	2	6	31	65	18
nonUMI_DNA	barcode01	original complete-body structural catalogue; quality unavailable; original nearest-19 boundary rule	101plus	0	0	0			0
nonUMI_DNA	barcode02	original complete-body structural catalogue; quality unavailable; original nearest-19 boundary rule	19nt	77	76	1	19	19	19533061
nonUMI_DNA	barcode02	original complete-body structural catalogue; quality unavailable; original nearest-19 boundary rule	21-29nt	137	132	5	21	29	1267210
nonUMI_DNA	barcode02	original complete-body structural catalogue; quality unavailable; original nearest-19 boundary rule	31-99nt	19	1	18	31	99	150
nonUMI_DNA	barcode02	original complete-body structural catalogue; quality unavailable; original nearest-19 boundary rule	101plus	13	1	13	101	247	15
nonUMI_DNA	barcode03	original complete-body structural catalogue; quality unavailable; original nearest-19 boundary rule	19nt	33	32	1	19	19	1383703
nonUMI_DNA	barcode03	original complete-body structural catalogue; quality unavailable; original nearest-19 boundary rule	21-29nt	67	62	5	21	29	100744
nonUMI_DNA	barcode03	original complete-body structural catalogue; quality unavailable; original nearest-19 boundary rule	31-99nt	6	1	5	31	45	15
nonUMI_DNA	barcode03	original complete-body structural catalogue; quality unavailable; original nearest-19 boundary rule	101plus	0	0	0			0
nonUMI_DNA	barcode04	original complete-body structural catalogue; quality unavailable; original nearest-19 boundary rule	19nt	42	41	1	19	19	3754426
nonUMI_DNA	barcode04	original complete-body structural catalogue; quality unavailable; original nearest-19 boundary rule	21-29nt	91	86	5	21	29	264122
nonUMI_DNA	barcode04	original complete-body structural catalogue; quality unavailable; original nearest-19 boundary rule	31-99nt	8	1	7	31	51	33
nonUMI_DNA	barcode04	original complete-body structural catalogue; quality unavailable; original nearest-19 boundary rule	101plus	0	0	0			0
nonUMI_DNA	barcode05	original complete-body structural catalogue; quality unavailable; original nearest-19 boundary rule	19nt	48	47	1	19	19	1531216
nonUMI_DNA	barcode05	original complete-body structural catalogue; quality unavailable; original nearest-19 boundary rule	21-29nt	123	118	5	21	29	126561
nonUMI_DNA	barcode05	original complete-body structural catalogue; quality unavailable; original nearest-19 boundary rule	31-99nt	13	7	6	31	69	32
nonUMI_DNA	barcode05	original complete-body structural catalogue; quality unavailable; original nearest-19 boundary rule	101plus	0	0	0			0
nonUMI_DNA	barcode06	original complete-body structural catalogue; quality unavailable; original nearest-19 boundary rule	19nt	39	38	1	19	19	1808686
nonUMI_DNA	barcode06	original complete-body structural catalogue; quality unavailable; original nearest-19 boundary rule	21-29nt	99	94	5	21	29	137286
nonUMI_DNA	barcode06	original complete-body structural catalogue; quality unavailable; original nearest-19 boundary rule	31-99nt	14	6	9	31	67	62
nonUMI_DNA	barcode06	original complete-body structural catalogue; quality unavailable; original nearest-19 boundary rule	101plus	1	0	1	155	155	1
nonUMI_DNA	barcode07	original complete-body structural catalogue; quality unavailable; original nearest-19 boundary rule	19nt	56	55	1	19	19	4451116
nonUMI_DNA	barcode07	original complete-body structural catalogue; quality unavailable; original nearest-19 boundary rule	21-29nt	144	139	5	21	29	348488
nonUMI_DNA	barcode07	original complete-body structural catalogue; quality unavailable; original nearest-19 boundary rule	31-99nt	24	9	15	31	89	120
nonUMI_DNA	barcode07	original complete-body structural catalogue; quality unavailable; original nearest-19 boundary rule	101plus	3	0	3	129	199	3
nonUMI_DNA	barcode08	original complete-body structural catalogue; quality unavailable; original nearest-19 boundary rule	19nt	58	57	1	19	19	5054232
nonUMI_DNA	barcode08	original complete-body structural catalogue; quality unavailable; original nearest-19 boundary rule	21-29nt	166	161	5	21	29	436530
nonUMI_DNA	barcode08	original complete-body structural catalogue; quality unavailable; original nearest-19 boundary rule	31-99nt	31	18	14	31	85	337
nonUMI_DNA	barcode08	original complete-body structural catalogue; quality unavailable; original nearest-19 boundary rule	101plus	0	0	0			0
UMI_DNA	barcode02	primary complete paired-body candidates; candidate families not calibrated molecules	19nt	23	22	1	19	19	835572	587953
UMI_DNA	barcode02	primary complete paired-body candidates; candidate families not calibrated molecules	21-29nt	35	30	5	21	29	32200	30405
UMI_DNA	barcode02	primary complete paired-body candidates; candidate families not calibrated molecules	31-99nt	2	0	2	33	35	2	2
UMI_DNA	barcode02	primary complete paired-body candidates; candidate families not calibrated molecules	101plus	1	0	1	297	297	1	1
UMI_DNA	barcode03	primary complete paired-body candidates; candidate families not calibrated molecules	19nt	24	23	1	19	19	458707	371263
UMI_DNA	barcode03	primary complete paired-body candidates; candidate families not calibrated molecules	21-29nt	31	26	5	21	29	21941	21141
UMI_DNA	barcode03	primary complete paired-body candidates; candidate families not calibrated molecules	31-99nt	4	0	4	31	51	10	10
UMI_DNA	barcode03	primary complete paired-body candidates; candidate families not calibrated molecules	101plus	0	0	0			0	0
UMI_DNA	barcode04	primary complete paired-body candidates; candidate families not calibrated molecules	19nt	27	26	1	19	19	1092348	734491
UMI_DNA	barcode04	primary complete paired-body candidates; candidate families not calibrated molecules	21-29nt	41	36	5	21	29	41842	40306
UMI_DNA	barcode04	primary complete paired-body candidates; candidate families not calibrated molecules	31-99nt	5	0	5	31	83	12	12
UMI_DNA	barcode04	primary complete paired-body candidates; candidate families not calibrated molecules	101plus	0	0	0			0	0
UMI_DNA	barcode05	primary complete paired-body candidates; candidate families not calibrated molecules	19nt	18	17	1	19	19	339064	307940
UMI_DNA	barcode05	primary complete paired-body candidates; candidate families not calibrated molecules	21-29nt	28	23	5	21	29	18689	18386
UMI_DNA	barcode05	primary complete paired-body candidates; candidate families not calibrated molecules	31-99nt	4	0	4	31	65	7	7
UMI_DNA	barcode05	primary complete paired-body candidates; candidate families not calibrated molecules	101plus	0	0	0			0	0
UMI_DNA	barcode06	primary complete paired-body candidates; candidate families not calibrated molecules	19nt	34	33	1	19	19	2101741	1637172
UMI_DNA	barcode06	primary complete paired-body candidates; candidate families not calibrated molecules	21-29nt	55	50	5	21	29	94174	91699
UMI_DNA	barcode06	primary complete paired-body candidates; candidate families not calibrated molecules	31-99nt	11	0	11	31	93	30	30
UMI_DNA	barcode06	primary complete paired-body candidates; candidate families not calibrated molecules	101plus	0	0	0			0	0
UMI_DNA	barcode07	primary complete paired-body candidates; candidate families not calibrated molecules	19nt	22	21	1	19	19	489303	389343
UMI_DNA	barcode07	primary complete paired-body candidates; candidate families not calibrated molecules	21-29nt	30	25	5	21	29	22233	21348
UMI_DNA	barcode07	primary complete paired-body candidates; candidate families not calibrated molecules	31-99nt	1	0	1	33	33	3	3
UMI_DNA	barcode07	primary complete paired-body candidates; candidate families not calibrated molecules	101plus	0	0	0			0	0
UMI_DNA	barcode08	primary complete paired-body candidates; candidate families not calibrated molecules	19nt	17	16	1	19	19	90548	84337
UMI_DNA	barcode08	primary complete paired-body candidates; candidate families not calibrated molecules	21-29nt	20	16	4	21	27	5490	5381
UMI_DNA	barcode08	primary complete paired-body candidates; candidate families not calibrated molecules	31-99nt	0	0	0			0	0
UMI_DNA	barcode08	primary complete paired-body candidates; candidate families not calibrated molecules	101plus	0	0	0			0	0
UMI_DNA	barcode10	primary complete paired-body candidates; candidate families not calibrated molecules	19nt	14	13	1	19	19	68777	66900
UMI_DNA	barcode10	primary complete paired-body candidates; candidate families not calibrated molecules	21-29nt	10	6	4	21	27	4333	4290
UMI_DNA	barcode10	primary complete paired-body candidates; candidate families not calibrated molecules	31-99nt	2	0	2	31	35	2	2
UMI_DNA	barcode10	primary complete paired-body candidates; candidate families not calibrated molecules	101plus	0	0	0			0	0
UMI_DNA	barcode11	primary complete paired-body candidates; candidate families not calibrated molecules	19nt	23	22	1	19	19	344610	322294
UMI_DNA	barcode11	primary complete paired-body candidates; candidate families not calibrated molecules	21-29nt	28	23	5	21	29	19458	19220
UMI_DNA	barcode11	primary complete paired-body candidates; candidate families not calibrated molecules	31-99nt	3	0	3	31	37	7	7
UMI_DNA	barcode11	primary complete paired-body candidates; candidate families not calibrated molecules	101plus	0	0	0			0	0
UMI_DNA	barcode19	primary complete paired-body candidates; candidate families not calibrated molecules	19nt	16	15	1	19	19	71181	70201
UMI_DNA	barcode19	primary complete paired-body candidates; candidate families not calibrated molecules	21-29nt	15	11	4	21	27	4501	4489
UMI_DNA	barcode19	primary complete paired-body candidates; candidate families not calibrated molecules	31-99nt	0	0	0			0	0
UMI_DNA	barcode19	primary complete paired-body candidates; candidate families not calibrated molecules	101plus	0	0	0			0	0
singlecell_cDNA	barcode10	L1 transcript-linked state subset; inherited HQ read/family support is library-wide	19nt	84	83	1	19	19	665906		548758		55269
singlecell_cDNA	barcode10	L1 transcript-linked state subset; inherited HQ read/family support is library-wide	21-29nt	89	84	5	21	29	23127		16534		7404
singlecell_cDNA	barcode10	L1 transcript-linked state subset; inherited HQ read/family support is library-wide	31-99nt	11	10	3	31	35	107		93		43
singlecell_cDNA	barcode10	L1 transcript-linked state subset; inherited HQ read/family support is library-wide	101plus	0	0	0			0		0		0
singlecell_cDNA	barcode11	L2 bead-capture states; no paired expression matrix	19nt	72	71	1	19	19	514482		165787
singlecell_cDNA	barcode11	L2 bead-capture states; no paired expression matrix	21-29nt	66	61	5	21	29	17065		3984
singlecell_cDNA	barcode11	L2 bead-capture states; no paired expression matrix	31-99nt	9	9	5	31	55	81		39
singlecell_cDNA	barcode11	L2 bead-capture states; no paired expression matrix	101plus	0	0	0			0		0
spatial_cDNA	pooled_barcode12_barcode13	core unique pooled spot-UMI states Qeff>=20; one tissue section	19nt	43	42	1	19	19	13590			13393
spatial_cDNA	pooled_barcode12_barcode13	core unique pooled spot-UMI states Qeff>=20; one tissue section	21-29nt	33	30	4	21	27	543			542
spatial_cDNA	pooled_barcode12_barcode13	core unique pooled spot-UMI states Qeff>=20; one tissue section	31-99nt	1	1	1	31	31	1			1
spatial_cDNA	pooled_barcode12_barcode13	core unique pooled spot-UMI states Qeff>=20; one tissue section	101plus	0	0	0			0			0
