## Supplementary material for "Self-extending DNA recording with stochastic and programmed writing": Source Data: four_displayed_long_endpoint_support.tsv

path_number	path_label	terminal_state_id	terminal_length_bp	terminal_provenance	terminal_umi_support	terminal_library_count	mapped_primary_states	terminal_in_primary_graph	evidence_tag	graph_membership	maximum_gap_bp	skipped_increment_total	badge_text
1	canonical register ladder	S_c271cca3207229d3	297	paired_full_body	1	1	13	False	paired full-body singleton	overlay	184	114	297 bp · paired full-body 1 UMI · 1 library · overlay
2	mixed-edit path 1	S_229fbcc13134130f	79	one_sided_exact_dual_raw_validated_noncanonical	1	1	13	False	one-sided singleton	overlay	28	28	79 bp · one-sided exact 1 library · overlay
3	mixed-edit path 2	S_a25fffe19b08bd29	46	paired_full_body	1	1	14	True	paired full-body singleton	primary	2	0	46 bp · paired full-body 1 UMI · 1 library · primary
4	mixed-edit path 3	S_5637f037125f5f60	41	one_sided_exact_dual_raw_validated_noncanonical	1	1	4	False	one-sided singleton	overlay	16	15	41 bp · one-sided exact 1 library · overlay
