## Supplementary material for "Self-extending DNA recording with stochastic and programmed writing": Source Data: input_catalogue_summary.tsv

assay	library	scope	records	minimum_nt	maximum_nt	support_totals
nonUMI_DNA	barcode01	original complete-body structural catalogue; quality unavailable; original nearest-19 boundary rule	3249	1	3133	{"read_occurrences": 1294367}
nonUMI_DNA	barcode02	original complete-body structural catalogue; quality unavailable; original nearest-19 boundary rule	30107	1	3501	{"read_occurrences": 23618458}
nonUMI_DNA	barcode03	original complete-body structural catalogue; quality unavailable; original nearest-19 boundary rule	3625	1	2076	{"read_occurrences": 1680256}
nonUMI_DNA	barcode04	original complete-body structural catalogue; quality unavailable; original nearest-19 boundary rule	7353	2	3083	{"read_occurrences": 4546183}
nonUMI_DNA	barcode05	original complete-body structural catalogue; quality unavailable; original nearest-19 boundary rule	4745	2	4993	{"read_occurrences": 1876371}
nonUMI_DNA	barcode06	original complete-body structural catalogue; quality unavailable; original nearest-19 boundary rule	4986	2	2729	{"read_occurrences": 2202921}
nonUMI_DNA	barcode07	original complete-body structural catalogue; quality unavailable; original nearest-19 boundary rule	16124	1	3045	{"read_occurrences": 5483230}
nonUMI_DNA	barcode08	original complete-body structural catalogue; quality unavailable; original nearest-19 boundary rule	14225	1	4280	{"read_occurrences": 6375989}
UMI_DNA	barcode02	primary complete paired-body candidates; candidate families not calibrated molecules	2639	6	399	{"read_occurrences": 966716, "UMI_candidate_families": 712912}
UMI_DNA	barcode03	primary complete paired-body candidates; candidate families not calibrated molecules	1996	6	156	{"read_occurrences": 548414, "UMI_candidate_families": 458377}
UMI_DNA	barcode04	primary complete paired-body candidates; candidate families not calibrated molecules	3485	3	697	{"read_occurrences": 1268663, "UMI_candidate_families": 902511}
UMI_DNA	barcode05	primary complete paired-body candidates; candidate families not calibrated molecules	1926	4	585	{"read_occurrences": 416497, "UMI_candidate_families": 384384}
UMI_DNA	barcode06	primary complete paired-body candidates; candidate families not calibrated molecules	5906	3	650	{"read_occurrences": 2496731, "UMI_candidate_families": 2020811}
UMI_DNA	barcode07	primary complete paired-body candidates; candidate families not calibrated molecules	2061	3	157	{"read_occurrences": 581648, "UMI_candidate_families": 478818}
UMI_DNA	barcode08	primary complete paired-body candidates; candidate families not calibrated molecules	862	9	36	{"read_occurrences": 112720, "UMI_candidate_families": 106182}
UMI_DNA	barcode10	primary complete paired-body candidates; candidate families not calibrated molecules	852	4	36	{"read_occurrences": 89507, "UMI_candidate_families": 86838}
UMI_DNA	barcode11	primary complete paired-body candidates; candidate families not calibrated molecules	1991	6	145	{"read_occurrences": 425022, "UMI_candidate_families": 401955}
UMI_DNA	barcode19	primary complete paired-body candidates; candidate families not calibrated molecules	731	5	36	{"read_occurrences": 89951, "UMI_candidate_families": 88939}
singlecell_cDNA	barcode10	L1 transcript-linked state subset; inherited HQ read/family support is library-wide	1549	1	240	{"read_occurrences": 752162, "HQ_representative_families": 620792, "cell_state_links": 84449}
singlecell_cDNA	barcode11	L2 bead-capture states; no paired expression matrix	1174	1	145	{"read_occurrences": 576182, "HQ_representative_families": 195677}
spatial_cDNA	pooled_barcode12_barcode13	core unique pooled spot-UMI states Qeff>=20; one tissue section	297	11	40	{"read_occurrences": 15550, "pooled_spot_UMI_keys": 15352}
spatial_cDNA	broad_pooled_catalogue	all broad spacer strings; not core molecular calls	2944	1	577	{"approved_extraction_calls": 59031}
PW	H_IPPW_D21	all mate-concordant complete bodies; unresolved included	42648	15	96	{"read_pairs": 1884170}
