## Supplementary material for "Self-extending DNA recording with stochastic and programmed writing": Source Data: admission_flow.tsv

sample	min_all_body_Q	category	reads
be_6	0	all_exact_bodies	3917996
be_6	0	multiple_orientation_candidates	130345
be_6	0	non_GGG_PAM	45310
be_6	0	raw_length_greater_than_start	2479452
be_6	20	all_exact_bodies	905949
be_6	20	multiple_orientation_candidates	44262
be_6	20	non_GGG_PAM	1062
be_6	20	raw_length_greater_than_start	183435
be_6	30	all_exact_bodies	370715
be_6	30	multiple_orientation_candidates	17182
be_6	30	non_GGG_PAM	235
be_6	30	raw_length_greater_than_start	62193
tad_6	0	all_exact_bodies	465462
tad_6	0	multiple_orientation_candidates	14263
tad_6	0	non_GGG_PAM	4794
tad_6	0	raw_length_greater_than_start	251410
tad_6	20	all_exact_bodies	109964
tad_6	20	multiple_orientation_candidates	4839
tad_6	20	non_GGG_PAM	125
tad_6	20	raw_length_greater_than_start	17540
tad_6	30	all_exact_bodies	36380
tad_6	30	multiple_orientation_candidates	1716
tad_6	30	non_GGG_PAM	19
tad_6	30	raw_length_greater_than_start	4885
