## Supplementary material for "Self-extending DNA recording with stochastic and programmed writing": Source Data: all_raw_string_diversity.tsv

sample	min_all_body_Q	selection	reads	S	H_bits	D1	D2	singleton_states	major_state_fraction
tad_6	not_applied	all_current_extracted_strings	465462	152447	10.016640972357042	1035.8798577485557	17.406757523237125	146264	0.1740829541401876
tad_6	0	all_exact_full_body_strings	465462	152447	10.016640972357042	1035.8798577485557	17.406757523237125	146264	0.1740829541401876
tad_6	20	all_exact_full_body_strings	109964	932	3.3736594744121335	10.365080919563798	4.485814963887508	534	0.34167545742242916
tad_6	30	all_exact_full_body_strings	36380	283	3.091011038118692	8.520930820887733	4.152690147033485	102	0.3622319956019791
be_6	not_applied	all_current_extracted_strings	3917998	1483339	12.445022052721031	5576.027854473311	25.407454958947728	1433310	0.13534156985276663
be_6	0	all_exact_full_body_strings	3917996	1483338	12.445016999436074	5576.008323520803	25.407429019911184	1433310	0.13534163893990703
be_6	20	all_exact_full_body_strings	905949	4536	3.355413627213598	10.234818598537819	4.642065283816289	3126	0.3291807816996321
be_6	30	all_exact_full_body_strings	370715	861	2.998856210250908	7.993659996438016	4.211368416113086	433	0.3486290007148348
