## Supplementary material for "Self-extending DNA recording with stochastic and programmed writing": Source Data: body_class_admission.tsv

sample	min_all_body_Q	body_class	read_occurrences	all_quality_eligible_body_reads	fraction
tad_6	0	AC_substitution_compatible	235306	465462	0.5055321379618529
tad_6	0	CCA_content_compatible	51	465462	0.00010956855769106823
tad_6	0	other_complete_strings	230105	465462	0.49435829348045596
tad_6	20	AC_substitution_compatible	103539	109964	0.9415717871303335
tad_6	20	CCA_content_compatible	27	109964	0.00024553490233167216
tad_6	20	other_complete_strings	6398	109964	0.05818267796733476
tad_6	30	AC_substitution_compatible	35283	36380	0.969846069268829
tad_6	30	CCA_content_compatible	12	36380	0.0003298515667949423
tad_6	30	other_complete_strings	1085	36380	0.02982407916437603
be_6	0	AC_substitution_compatible	1614553	3917996	0.41208643398308725
be_6	0	CCA_content_compatible	419	3917996	0.00010694242668956273
be_6	0	other_complete_strings	2303024	3917996	0.5878066235902232
be_6	20	AC_substitution_compatible	834469	905949	0.9210993113298872
be_6	20	CCA_content_compatible	256	905949	0.00028257661303230096
be_6	20	other_complete_strings	71224	905949	0.07861811205708047
be_6	30	AC_substitution_compatible	356915	370715	0.9627746381991557
be_6	30	CCA_content_compatible	99	370715	0.0002670515085712744
be_6	30	other_complete_strings	13701	370715	0.03695831029227304
