## Supplementary material for "Self-extending DNA recording with stochastic and programmed writing": Source Data: exact_AC8_CCA4_frequencies.tsv

sample	min_all_body_Q	reference	body	reads	all_complete_N	fraction_all_complete
tad_6	0	AC8	ACACACACACACACACGCA	69419	465462	0.14913999424227972
tad_6	0	CCA4	CCACCACCACCAGCA	49	465462	0.00010527175150710477
tad_6	20	AC8	ACACACACACACACACGCA	37572	109964	0.34167545742242916
tad_6	20	CCA4	CCACCACCACCAGCA	26	109964	0.00023644101706012878
tad_6	30	AC8	ACACACACACACACACGCA	13178	36380	0.3622319956019791
tad_6	30	CCA4	CCACCACCACCAGCA	11	36380	0.0003023639362286971
be_6	0	AC8	ACACACACACACACACGCA	492514	3917996	0.1257055903068814
be_6	0	CCA4	CCACCACCACCAGCA	388	3917996	9.903021850966668e-05
be_6	20	AC8	ACACACACACACACACGCA	298221	905949	0.3291807816996321
be_6	20	CCA4	CCACCACCACCAGCA	243	905949	0.0002682270194017544
be_6	30	AC8	ACACACACACACACACGCA	129242	370715	0.3486290007148348
be_6	30	CCA4	CCACCACCACCAGCA	93	370715	0.00025086656865786383
