## Supplementary material for "Self-extending DNA recording with stochastic and programmed writing": Source Data: extension_by_repeat_units.tsv

sample	family	repeat_units	length_nt	min_all_body_Q	reads	any_AG	any_CT	AG_and_CT	multi_AG	multi_CT	unchanged
be_6	AC	2	7	0	92	9	36	9	0	1	56
be_6	AC	3	9	0	814	29	56	10	0	9	739
be_6	AC	3	9	20	195	0	0	0	0	0	195
be_6	AC	3	9	30	82	0	0	0	0	0	82
be_6	AC	4	11	0	2106	84	116	28	18	37	1934
be_6	AC	4	11	20	172	0	0	0	0	0	172
be_6	AC	4	11	30	68	0	0	0	0	0	68
be_6	AC	5	13	0	10692	241	711	9	84	497	9749
be_6	AC	5	13	20	2033	0	123	0	0	104	1910
be_6	AC	5	13	30	842	0	50	0	0	46	792
be_6	AC	6	15	0	56595	802	2867	69	177	1351	52995
be_6	AC	6	15	20	19564	40	365	0	38	151	19159
be_6	AC	6	15	30	8172	20	152	0	20	65	8000
be_6	AC	7	17	0	563382	2810	30607	303	777	15220	530268
be_6	AC	7	17	20	289828	388	9473	0	238	4305	279967
be_6	AC	7	17	30	123777	169	3976	0	100	1777	119632
be_6	AC	8	19	0	698679	3010	203990	835	628	127004	492514
be_6	AC	8	19	20	389281	386	90750	76	191	56423	298221
be_6	AC	8	19	30	167788	164	38418	36	81	23752	129242
be_6	AC	9	21	0	166469	1389	21685	393	211	14418	143788
be_6	AC	9	21	20	80990	99	8336	20	37	5546	72575
be_6	AC	9	21	30	34155	40	3422	5	13	2315	30698
be_6	AC	10	23	0	95855	550	7811	68	104	3689	87562
be_6	AC	10	23	20	44309	50	3189	0	9	1644	41070
be_6	AC	10	23	30	18679	19	1334	0	4	670	17326
be_6	AC	11	25	0	17235	253	2062	38	29	1510	14958
be_6	AC	11	25	20	7352	10	763	0	0	550	6579
be_6	AC	11	25	30	3068	6	298	0	0	211	2764
be_6	AC	12	27	0	2280	104	422	19	19	346	1773
be_6	AC	12	27	20	660	0	141	0	0	113	519
be_6	AC	12	27	30	251	0	58	0	0	48	193
be_6	AC	13	29	0	286	0	35	0	0	27	251
be_6	AC	13	29	20	75	0	0	0	0	0	75
be_6	AC	13	29	30	28	0	0	0	0	0	28
be_6	AC	14	31	0	38	0	9	0	0	9	29
be_6	AC	14	31	20	10	0	0	0	0	0	10
be_6	AC	14	31	30	5	0	0	0	0	0	5
be_6	AC	15	33	0	20	0	10	0	0	10	10
be_6	AC	17	37	0	10	0	0	0	0	0	10
be_6	CCA	3	12	0	2	0	0	0	0	0	2
be_6	CCA	3	12	20	1	0	0	0	0	0	1
be_6	CCA	4	15	0	392	0	4	0	0	0	388
be_6	CCA	4	15	20	243	0	0	0	0	0	243
be_6	CCA	4	15	30	93	0	0	0	0	0	93
be_6	CCA	5	18	0	25	0	0	0	0	0	25
be_6	CCA	5	18	20	12	0	0	0	0	0	12
be_6	CCA	5	18	30	6	0	0	0	0	0	6
tad_6	AC	1	5	0	9	0	0	0	0	0	9
tad_6	AC	3	9	0	153	0	0	0	0	0	153
tad_6	AC	3	9	20	47	0	0	0	0	0	47
tad_6	AC	3	9	30	15	0	0	0	0	0	15
tad_6	AC	4	11	0	438	45	0	0	18	0	393
tad_6	AC	4	11	20	30	0	0	0	0	0	30
tad_6	AC	4	11	30	8	0	0	0	0	0	8
tad_6	AC	5	13	0	1579	55	127	9	27	70	1406
tad_6	AC	5	13	20	178	0	0	0	0	0	178
tad_6	AC	5	13	30	49	0	0	0	0	0	49
tad_6	AC	6	15	0	7911	349	376	98	214	142	7284
tad_6	AC	6	15	20	2079	32	48	8	16	24	2007
tad_6	AC	6	15	30	675	13	21	5	9	11	646
tad_6	AC	7	17	0	85570	1891	3376	726	1289	1356	81029
tad_6	AC	7	17	20	35165	330	656	164	258	297	34343
tad_6	AC	7	17	30	11810	110	202	50	84	90	11548
tad_6	AC	8	19	0	104171	18587	27910	11745	17754	11040	69419
tad_6	AC	8	19	20	52623	9478	11753	6180	9336	3936	37572
tad_6	AC	8	19	30	18266	3171	4006	2089	3121	1345	13178
tad_6	AC	9	21	0	22057	2709	3102	1500	2075	1180	17746
tad_6	AC	9	21	20	8757	1404	1231	855	1098	267	6977
tad_6	AC	9	21	30	2952	457	426	299	365	95	2368
tad_6	AC	10	23	0	11064	876	679	265	768	156	9774
tad_6	AC	10	23	20	4069	417	220	103	401	39	3535
tad_6	AC	10	23	30	1329	144	57	24	139	10	1152
tad_6	AC	11	25	0	2102	167	202	36	95	139	1769
tad_6	AC	11	25	20	544	39	23	0	23	23	482
tad_6	AC	11	25	30	163	10	7	0	7	7	146
tad_6	AC	12	27	0	208	18	45	0	0	36	145
tad_6	AC	12	27	20	39	0	0	0	0	0	39
tad_6	AC	12	27	30	13	0	0	0	0	0	13
tad_6	AC	13	29	0	35	17	17	17	17	0	18
tad_6	AC	13	29	20	8	8	8	8	8	0	0
tad_6	AC	13	29	30	3	3	3	3	3	0	0
tad_6	AC	14	31	0	9	0	0	0	0	0	9
tad_6	CCA	4	15	0	49	0	0	0	0	0	49
tad_6	CCA	4	15	20	26	0	0	0	0	0	26
tad_6	CCA	4	15	30	11	0	0	0	0	0	11
tad_6	CCA	5	18	0	2	0	0	0	0	0	2
tad_6	CCA	5	18	20	1	0	0	0	0	0	1
tad_6	CCA	5	18	30	1	0	0	0	0	0	1
