## Supplementary material for "Self-extending DNA recording with stochastic and programmed writing": Source Data: frequency_diversity.tsv

sample	reference	min_all_body_Q	selection	reads	S	H_bits	D1	D2	singleton_states	major_state_fraction
be_6	AC7	0	all_length	571093	1594	0.7199747869233867	1.6471532480191076	1.1592590902920756	1063	0.9285142700050605
be_6	AC7	0	compatible	563382	92	0.5198398601009286	1.4337960870719428	1.1281698718990218	2	0.9412228292703707
be_6	AC7	0	target_converted	30607	66	2.9245843185369513	7.592549023153741	6.0410891408065295	2	0.23906295945371975
be_6	AC7	20	all_length	290800	83	0.35408593646973036	1.2781754975318254	1.0786377631730075	24	0.9627475928473177
be_6	AC7	20	compatible	289828	24	0.30933079660481927	1.2391327868793545	1.0714404225839405	0	0.9659763721931628
be_6	AC7	20	target_converted	9473	14	2.5748569140164563	5.95811889906236	5.039497315672519	0	0.304338646680038
be_6	AC7	30	all_length	124054	54	0.3350782305092418	1.2614458091998069	1.075049424036377	10	0.9643542328340884
be_6	AC7	30	compatible	123777	24	0.3044465345605419	1.2349447806572231	1.0702545510054033	0	0.9665123568999087
be_6	AC7	30	target_converted	3976	14	2.544756500853749	5.835096441909514	4.905495083822943	0	0.31061368209255535
be_6	AC8	0	all_length	710202	1440	1.91242856719568	3.7644225238710054	2.016168463067895	1003	0.6934843889484963
be_6	AC8	0	compatible	698679	126	1.7364815701108876	3.332215187881779	1.9513961975616696	10	0.7049217165536678
be_6	AC8	0	target_converted	203990	102	2.8270449216549527	7.096191394148651	5.486250694729534	10	0.2690180891220158
be_6	AC8	20	all_length	393868	125	1.5469385548458676	2.921964306417088	1.714912194803649	38	0.757159759107112
be_6	AC8	20	compatible	389281	48	1.4371419974676558	2.707839064440041	1.6752811260628124	4	0.766081570896088
be_6	AC8	20	target_converted	90750	37	2.7552985603434648	6.75192350978881	5.416352533647756	4	0.25376308539944903
be_6	AC8	30	all_length	169410	84	1.5089503116893992	2.846028899810748	1.6905335597535818	16	0.7628947523758928
be_6	AC8	30	compatible	167788	45	1.417567324518088	2.6713468788916646	1.6583761639808647	4	0.7702696259565642
be_6	AC8	30	target_converted	38418	34	2.753787730153933	6.744856409631735	5.413626878517981	3	0.25121037013899733
be_6	CCA4	0	all_length	73859	1121	2.6285637599263847	6.184100477396379	1.9333858939750996	712	0.7175158071460486
be_6	CCA4	0	compatible	392	5	0.1025512146034594	1.0736704283550766	1.0206977176714402	4	0.9897959183673469
be_6	CCA4	0	target_converted	4	4	2.0	4.0	4.0	4	0.25
be_6	CCA4	20	all_length	22252	67	1.1291892305116602	2.1873578000556195	1.3450148411607896	12	0.8610012583138594
be_6	CCA4	20	compatible	243	1	-0.0	1.0	1.0	0	1.0
be_6	CCA4	30	all_length	9171	47	1.028016415013988	2.0392185681353916	1.3107283635883697	14	0.8723149056809508
be_6	CCA4	30	compatible	93	1	-0.0	1.0	1.0	0	1.0
be_6	full_AC	0	compatible	1614553	508	3.075318784406912	8.428750536641965	4.629654360303325	41	0.3284302218632649
be_6	full_AC	0	target_converted	270417	356	4.133912178831615	17.556242267687374	9.34035829612953	39	0.20293472673685456
be_6	full_AC	20	compatible	834469	154	2.7149612912146845	6.565756703054941	3.951120388403721	6	0.357378165036688
be_6	full_AC	20	target_converted	113140	108	3.808107780837812	14.007307693736758	8.244313887003747	6	0.203544281421248
be_6	full_AC	30	compatible	356915	148	2.6935031477844973	6.468822594340383	3.906591223014755	9	0.3621086253029433
be_6	full_AC	30	target_converted	47708	103	3.786139241009703	13.795628134365082	8.176567242414773	6	0.2022931164584556
be_6	full_CCA	0	compatible	419	7	0.4653109981075291	1.3806149369779341	1.16129437679012	4	0.9260143198090692
be_6	full_CCA	0	target_converted	4	4	2.0	4.0	4.0	4	0.25
be_6	full_CCA	20	compatible	256	3	0.30957426412164596	1.2393419191157773	1.1071392370848396	1	0.94921875
be_6	full_CCA	30	compatible	99	2	0.32984607020714635	1.256879263375095	1.1284974093264248	0	0.9393939393939394
tad_6	AC7	0	all_length	86619	422	0.7122837507058928	1.6383956053213156	1.1424878025994443	258	0.9354645054780129
tad_6	AC7	0	compatible	85570	64	0.5375633259582558	1.4515188685744298	1.1149863212983324	5	0.9469323360991001
tad_6	AC7	0	target_converted	1891	47	4.242416443700121	18.927558783541546	11.25563351243481	5	0.1872025383395029
tad_6	AC7	20	all_length	35262	44	0.2871786130030002	1.2202515742882802	1.0541828730966594	9	0.9739379502013499
tad_6	AC7	20	compatible	35165	23	0.2508628550383847	1.1899185753146602	1.0483922582756589	1	0.9766244845727285
tad_6	AC7	20	target_converted	330	12	3.064913728340684	8.368179094992625	6.636197440585008	1	0.28484848484848485
tad_6	AC7	30	all_length	11832	34	0.2632450258858162	1.2001752016228666	1.0497434815132711	13	0.9759972954699121
tad_6	AC7	30	compatible	11810	22	0.23866389959696258	1.1798994336284787	1.0458441835452976	3	0.9778154106689246
tad_6	AC7	30	target_converted	110	11	3.036434415307417	8.204608051453242	6.851642129105322	1	0.2545454545454545
tad_6	AC8	0	all_length	105572	397	2.409156728269872	5.311637635970436	2.252800778658312	226	0.6575512446482021
tad_6	AC8	0	compatible	104171	106	2.2705132852557743	4.824947636045195	2.1935037975798117	6	0.666394677981396
tad_6	AC8	0	target_converted	18587	77	3.172382794700202	9.01534557995316	4.154126364348806	3	0.44574164738795935
tad_6	AC8	20	all_length	53089	107	1.978271857119411	3.94020818262405	1.9492921292488639	23	0.7077172295579122
tad_6	AC8	20	compatible	52623	62	1.894012747916713	3.7166755380820087	1.915276301735934	1	0.713984379453851
tad_6	AC8	20	target_converted	9478	43	2.5766778509642454	5.965643849466847	3.1480274927374494	0	0.520046423296054
tad_6	AC8	30	all_length	18388	77	1.905305003909498	3.7458808324380652	1.9029276047064074	14	0.7166630411137699
tad_6	AC8	30	compatible	18266	60	1.8426353330788128	3.5866459352846096	1.8777972274899999	4	0.7214496879448155
tad_6	AC8	30	target_converted	3171	42	2.5147003988016134	5.714789658355506	3.022659028485661	3	0.5339009776095869
tad_6	CCA4	0	all_length	10080	344	2.632784500956635	6.2022191402646945	1.907701239007704	195	0.7226190476190476
tad_6	CCA4	0	compatible	49	1	-0.0	1.0	1.0	0	1.0
tad_6	CCA4	20	all_length	2326	35	1.149011816625721	2.217619450900463	1.3404606192265265	10	0.8628546861564919
tad_6	CCA4	20	compatible	26	1	-0.0	1.0	1.0	0	1.0
tad_6	CCA4	30	all_length	760	22	1.2001682881221751	2.2976647133611787	1.380457539458716	3	0.85
tad_6	CCA4	30	compatible	11	1	-0.0	1.0	1.0	0	1.0
tad_6	full_AC	0	compatible	235306	341	3.3181272154977677	9.973688985981907	4.619560024507618	15	0.34435586002906854
tad_6	full_AC	0	target_converted	24714	223	4.520999441522359	22.959183666040175	7.1273017915079295	11	0.3352350894229991
tad_6	full_AC	20	compatible	103539	145	2.900217729602255	7.46539051401343	3.9827906910550106	2	0.36287775620780577
tad_6	full_AC	20	target_converted	11708	87	3.4989586540216226	11.305545142515365	4.666882016634424	1	0.42099419200546634
tad_6	full_AC	30	compatible	35283	141	2.8545091692998854	7.232573950626218	3.9083528110760186	9	0.3734943173766403
tad_6	full_AC	30	target_converted	3908	84	3.4156974690445336	10.671547315534708	4.4565060326746035	6	0.43321392016376664
tad_6	full_CCA	0	compatible	51	2	0.23868451135100135	1.1799162909475631	1.0814968814968815	0	0.9607843137254902
tad_6	full_CCA	20	compatible	27	2	0.228538143953528	1.171647139290564	1.0768094534711967	1	0.9629629629629629
tad_6	full_CCA	30	compatible	12	2	0.41381685030363374	1.3322056912494478	1.1803278688524592	1	0.9166666666666666
