## Supplementary material for "Self-extending DNA recording with stochastic and programmed writing": Source Data: joint_state_counts.tsv

sample	reference	min_all_body_Q	selection	reads	unchanged	AG_only	CT_only	AG+CT	other	any_AG	any_CT	multi_AG	multi_CT
be_6	AC7	0	all_length	571093	530268	2507	30304	303	7711	5408	31714	1746	15525
be_6	AC7	0	compatible	563382	530268	2507	30304	303	0	2810	30607	777	15220
be_6	AC7	0	target_converted	30607	0	0	30304	303	0	303	30607	92	15220
be_6	AC7	20	all_length	290800	279967	388	9473	0	972	548	9555	388	4363
be_6	AC7	20	compatible	289828	279967	388	9473	0	0	388	9473	238	4305
be_6	AC7	20	target_converted	9473	0	0	9473	0	0	0	9473	0	4305
be_6	AC7	30	all_length	124054	119632	169	3976	0	277	181	4001	110	1796
be_6	AC7	30	compatible	123777	119632	169	3976	0	0	169	3976	100	1777
be_6	AC7	30	target_converted	3976	0	0	3976	0	0	0	3976	0	1777
be_6	AC8	0	all_length	710202	492514	2175	203155	835	11523	5085	205357	1841	127523
be_6	AC8	0	compatible	698679	492514	2175	203155	835	0	3010	203990	628	127004
be_6	AC8	0	target_converted	203990	0	0	203155	835	0	835	203990	160	127004
be_6	AC8	20	all_length	393868	298221	310	90674	76	4587	837	91060	617	56564
be_6	AC8	20	compatible	389281	298221	310	90674	76	0	386	90750	191	56423
be_6	AC8	20	target_converted	90750	0	0	90674	76	0	76	90750	48	56423
be_6	AC8	30	all_length	169410	129242	128	38382	36	1622	244	38533	157	23800
be_6	AC8	30	compatible	167788	129242	128	38382	36	0	164	38418	81	23752
be_6	AC8	30	target_converted	38418	0	0	38382	36	0	36	38418	21	23752
be_6	CCA4	0	all_length	73859	388	0	4	0	73467	4065	3363	651	911
be_6	CCA4	0	compatible	392	388	0	4	0	0	0	4	0	0
be_6	CCA4	0	target_converted	4	0	0	4	0	0	0	4	0	0
be_6	CCA4	20	all_length	22252	243	0	0	0	22009	109	421	92	124
be_6	CCA4	20	compatible	243	243	0	0	0	0	0	0	0	0
be_6	CCA4	30	all_length	9171	93	0	0	0	9078	25	173	24	50
be_6	CCA4	30	compatible	93	93	0	0	0	0	0	0	0	0
be_6	full_AC	0	compatible	1614553	1336636	7500	268636	1781	0	9281	270417	2047	164128
be_6	full_AC	0	target_converted	270417	0	0	268636	1781	0	1781	270417	355	164128
be_6	full_AC	20	compatible	834469	720452	877	113044	96	0	973	113140	513	68836
be_6	full_AC	20	target_converted	113140	0	0	113044	96	0	96	113140	67	68836
be_6	full_AC	30	compatible	356915	308830	377	47667	41	0	418	47708	218	28884
be_6	full_AC	30	target_converted	47708	0	0	47667	41	0	41	47708	26	28884
be_6	full_CCA	0	compatible	419	415	0	4	0	0	0	4	0	0
be_6	full_CCA	0	target_converted	4	0	0	4	0	0	0	4	0	0
be_6	full_CCA	20	compatible	256	256	0	0	0	0	0	0	0	0
be_6	full_CCA	30	compatible	99	99	0	0	0	0	0	0	0	0
tad_6	AC7	0	all_length	86619	81029	1165	2650	726	1049	2276	3523	1427	1382
tad_6	AC7	0	compatible	85570	81029	1165	2650	726	0	1891	3376	1289	1356
tad_6	AC7	0	target_converted	1891	0	1165	0	726	0	1891	726	1289	173
tad_6	AC7	20	all_length	35262	34343	166	492	164	97	350	660	277	299
tad_6	AC7	20	compatible	35165	34343	166	492	164	0	330	656	258	297
tad_6	AC7	20	target_converted	330	0	166	0	164	0	330	164	258	54
tad_6	AC7	30	all_length	11832	11548	60	152	50	22	112	203	86	90
tad_6	AC7	30	compatible	11810	11548	60	152	50	0	110	202	84	90
tad_6	AC7	30	target_converted	110	0	60	0	50	0	110	50	84	16
tad_6	AC8	0	all_length	105572	69419	6842	16165	11745	1401	18921	28062	17974	11086
tad_6	AC8	0	compatible	104171	69419	6842	16165	11745	0	18587	27910	17754	11040
tad_6	AC8	0	target_converted	18587	0	6842	0	11745	0	18587	11745	17754	1462
tad_6	AC8	20	all_length	53089	37572	3298	5573	6180	466	9564	11781	9420	3947
tad_6	AC8	20	compatible	52623	37572	3298	5573	6180	0	9478	11753	9336	3936
tad_6	AC8	20	target_converted	9478	0	3298	0	6180	0	9478	6180	9336	544
tad_6	AC8	30	all_length	18388	13178	1082	1917	2089	122	3186	4011	3136	1347
tad_6	AC8	30	compatible	18266	13178	1082	1917	2089	0	3171	4006	3121	1345
tad_6	AC8	30	target_converted	3171	0	1082	0	2089	0	3171	2089	3121	161
tad_6	CCA4	0	all_length	10080	49	0	0	0	10031	756	446	143	97
tad_6	CCA4	0	compatible	49	49	0	0	0	0	0	0	0	0
tad_6	CCA4	20	all_length	2326	26	0	0	0	2300	39	55	12	10
tad_6	CCA4	20	compatible	26	26	0	0	0	0	0	0	0	0
tad_6	CCA4	30	all_length	760	11	0	0	0	749	13	23	4	4
tad_6	CCA4	30	compatible	11	11	0	0	0	0	0	0	0	0
tad_6	full_AC	0	compatible	235306	189154	10318	21438	14396	0	24714	35834	22257	14119
tad_6	full_AC	0	target_converted	24714	0	10318	0	14396	0	24714	14396	22257	1804
tad_6	full_AC	20	compatible	103539	85210	4390	6621	7318	0	11708	13939	11140	4586
tad_6	full_AC	20	target_converted	11708	0	4390	0	7318	0	11708	7318	11140	622
tad_6	full_AC	30	compatible	35283	29123	1438	2252	2470	0	3908	4722	3728	1558
tad_6	full_AC	30	target_converted	3908	0	1438	0	2470	0	3908	2470	3728	183
tad_6	full_CCA	0	compatible	51	51	0	0	0	0	0	0	0	0
tad_6	full_CCA	20	compatible	27	27	0	0	0	0	0	0	0	0
tad_6	full_CCA	30	compatible	12	12	0	0	0	0	0	0	0	0
