## Supplementary material for "Self-extending DNA recording with stochastic and programmed writing": Source Data: longer_zero_support_bins.tsv

sample	min_all_body_Q	repeat_increment	length_nt	all_compatible_occurrences	target_marked_occurrences	zero_support_retained
be_6	0	1	21	166469	21685	True
be_6	0	2	23	95855	7811	True
be_6	0	3	25	17235	2062	True
be_6	0	4	27	2280	422	True
be_6	0	5	29	286	35	True
be_6	0	6	31	38	9	True
be_6	0	7	33	20	10	True
be_6	0	8	35	0	0	True
be_6	0	9	37	10	0	True
tad_6	0	1	21	22057	2709	True
tad_6	0	2	23	11064	876	True
tad_6	0	3	25	2102	167	True
tad_6	0	4	27	208	18	True
tad_6	0	5	29	35	17	True
tad_6	0	6	31	9	0	True
tad_6	0	7	33	0	0	True
tad_6	0	8	35	0	0	True
tad_6	0	9	37	0	0	True
be_6	20	1	21	80990	8336	True
be_6	20	2	23	44309	3189	True
be_6	20	3	25	7352	763	True
be_6	20	4	27	660	141	True
be_6	20	5	29	75	0	True
be_6	20	6	31	10	0	True
tad_6	20	1	21	8757	1404	True
tad_6	20	2	23	4069	417	True
tad_6	20	3	25	544	39	True
tad_6	20	4	27	39	0	True
tad_6	20	5	29	8	8	True
tad_6	20	6	31	0	0	True
be_6	30	1	21	34155	3422	True
be_6	30	2	23	18679	1334	True
be_6	30	3	25	3068	298	True
be_6	30	4	27	251	58	True
be_6	30	5	29	28	0	True
be_6	30	6	31	5	0	True
tad_6	30	1	21	2952	457	True
tad_6	30	2	23	1329	144	True
tad_6	30	3	25	163	10	True
tad_6	30	4	27	13	0	True
tad_6	30	5	29	3	3	True
tad_6	30	6	31	0	0	True
