## Supplementary material for "Self-extending DNA recording with stochastic and programmed writing": Source Data: orientation_joint_counts.tsv

sample	reference	min_all_body_Q	selection	orientation	reads	unchanged	AG_only	CT_only	AG+CT	other	any_AG	any_CT
be_6	AC7	0	all_length	forward	283910	261898	1666	17389	222	2735	2827	17817
be_6	AC7	0	all_length	reverse	287183	268370	841	12915	81	4976	2581	13897
be_6	AC7	0	compatible	forward	281175	261898	1666	17389	222	0	1888	17611
be_6	AC7	0	compatible	reverse	282207	268370	841	12915	81	0	922	12996
be_6	AC7	20	all_length	forward	94247	90545	119	3169	0	414	212	3215
be_6	AC7	20	all_length	reverse	196553	189422	269	6304	0	558	336	6340
be_6	AC7	20	compatible	forward	93833	90545	119	3169	0	0	119	3169
be_6	AC7	20	compatible	reverse	195995	189422	269	6304	0	0	269	6304
be_6	AC7	30	all_length	forward	33656	32429	35	1092	0	100	41	1106
be_6	AC7	30	all_length	reverse	90398	87203	134	2884	0	177	140	2895
be_6	AC7	30	compatible	forward	33556	32429	35	1092	0	0	35	1092
be_6	AC7	30	compatible	reverse	90221	87203	134	2884	0	0	134	2884
be_6	AC8	0	all_length	forward	343279	230614	1444	105498	565	5158	2644	106568
be_6	AC8	0	all_length	reverse	366923	261900	731	97657	270	6365	2441	98789
be_6	AC8	0	compatible	forward	338121	230614	1444	105498	565	0	2009	106063
be_6	AC8	0	compatible	reverse	360558	261900	731	97657	270	0	1001	97927
be_6	AC8	20	all_length	forward	128023	97403	103	28942	24	1551	255	29121
be_6	AC8	20	all_length	reverse	265845	200818	207	61732	52	3036	582	61939
be_6	AC8	20	compatible	forward	126472	97403	103	28942	24	0	127	28966
be_6	AC8	20	compatible	reverse	262809	200818	207	61732	52	0	259	61784
be_6	AC8	30	all_length	forward	46929	36359	35	10010	10	515	67	10074
be_6	AC8	30	all_length	reverse	122481	92883	93	28372	26	1107	177	28459
be_6	AC8	30	compatible	forward	46414	36359	35	10010	10	0	45	10020
be_6	AC8	30	compatible	reverse	121374	92883	93	28372	26	0	119	28398
be_6	CCA4	0	all_length	forward	39700	3	0	0	0	39697	2941	1746
be_6	CCA4	0	all_length	reverse	34159	385	0	4	0	33770	1124	1617
be_6	CCA4	0	compatible	forward	3	3	0	0	0	0	0	0
be_6	CCA4	0	compatible	reverse	389	385	0	4	0	0	0	4
be_6	CCA4	20	all_length	forward	7221	1	0	0	0	7220	75	137
be_6	CCA4	20	all_length	reverse	15031	242	0	0	0	14789	34	284
be_6	CCA4	20	compatible	forward	1	1	0	0	0	0	0	0
be_6	CCA4	20	compatible	reverse	242	242	0	0	0	0	0	0
be_6	CCA4	30	all_length	forward	2501	1	0	0	0	2500	9	47
be_6	CCA4	30	all_length	reverse	6670	92	0	0	0	6578	16	126
be_6	CCA4	30	compatible	forward	1	1	0	0	0	0	0	0
be_6	CCA4	30	compatible	reverse	92	92	0	0	0	0	0	0
tad_6	AC7	0	all_length	forward	52702	48966	883	1855	511	487	1586	2399
tad_6	AC7	0	all_length	reverse	33917	32063	282	795	215	562	690	1124
tad_6	AC7	0	compatible	forward	52215	48966	883	1855	511	0	1394	2366
tad_6	AC7	0	compatible	reverse	33355	32063	282	795	215	0	497	1010
tad_6	AC7	20	all_length	forward	13481	13079	81	190	82	49	179	276
tad_6	AC7	20	all_length	reverse	21781	21264	85	302	82	48	171	384
tad_6	AC7	20	compatible	forward	13432	13079	81	190	82	0	163	272
tad_6	AC7	20	compatible	reverse	21733	21264	85	302	82	0	167	384
tad_6	AC7	30	all_length	forward	3632	3542	24	44	14	8	39	59
tad_6	AC7	30	all_length	reverse	8200	8006	36	108	36	14	73	144
tad_6	AC7	30	compatible	forward	3624	3542	24	44	14	0	38	58
tad_6	AC7	30	compatible	reverse	8186	8006	36	108	36	0	72	144
tad_6	AC8	0	all_length	forward	60708	38918	4028	10233	6761	768	10954	17058
tad_6	AC8	0	all_length	reverse	44864	30501	2814	5932	4984	633	7967	11004
tad_6	AC8	0	compatible	forward	59940	38918	4028	10233	6761	0	10789	16994
tad_6	AC8	0	compatible	reverse	44231	30501	2814	5932	4984	0	7798	10916
tad_6	AC8	20	all_length	forward	20666	14505	1328	2124	2522	187	3888	4660
tad_6	AC8	20	all_length	reverse	32423	23067	1970	3449	3658	279	5676	7121
tad_6	AC8	20	compatible	forward	20479	14505	1328	2124	2522	0	3850	4646
tad_6	AC8	20	compatible	reverse	32144	23067	1970	3449	3658	0	5628	7107
tad_6	AC8	30	all_length	forward	5851	4227	344	549	690	41	1039	1242
tad_6	AC8	30	all_length	reverse	12537	8951	738	1368	1399	81	2147	2769
tad_6	AC8	30	compatible	forward	5810	4227	344	549	690	0	1034	1239
tad_6	AC8	30	compatible	reverse	12456	8951	738	1368	1399	0	2137	2767
tad_6	CCA4	0	all_length	forward	6455	0	0	0	0	6455	583	274
tad_6	CCA4	0	all_length	reverse	3625	49	0	0	0	3576	173	172
tad_6	CCA4	0	compatible	reverse	49	49	0	0	0	0	0	0
tad_6	CCA4	20	all_length	forward	847	0	0	0	0	847	16	18
tad_6	CCA4	20	all_length	reverse	1479	26	0	0	0	1453	23	37
tad_6	CCA4	20	compatible	reverse	26	26	0	0	0	0	0	0
tad_6	CCA4	30	all_length	forward	213	0	0	0	0	213	3	6
tad_6	CCA4	30	all_length	reverse	547	11	0	0	0	536	10	17
tad_6	CCA4	30	compatible	reverse	11	11	0	0	0	0	0	0
