## Supplementary material for "Self-extending DNA recording with stochastic and programmed writing": Source Data: site_conversion_counts.tsv

sample	reference	selection	min_site_Q	body_position_1based	reference_base	denominator	A	C	G	T	N	other_base_count	target_base	target_numerator	target_fraction
be_6	AC7	all_length	0	1	A	571093	564246	5267	964	616	0	0	G	964	0.0016879912728749958
be_6	AC7	all_length	0	2	C	571093	1461	557108	73	12451	0	0	T	12451	0.021802053255774452
be_6	AC7	all_length	0	3	A	571093	568363	839	1274	617	0	0	G	1274	0.0022308100431978678
be_6	AC7	all_length	0	4	C	571093	1595	546557	282	22659	0	0	T	22659	0.039676550054019225
be_6	AC7	all_length	0	5	A	571093	564183	5067	1209	634	0	0	G	1209	0.0021169932042592013
be_6	AC7	all_length	0	6	C	571093	5486	552069	182	13356	0	0	T	13356	0.023386733859458966
be_6	AC7	all_length	0	7	A	571093	564349	5018	1047	679	0	0	G	1047	0.0018333266210582165
be_6	AC7	all_length	0	8	C	571093	2185	568283	137	488	0	0	T	488	0.0008545018061856826
be_6	AC7	all_length	0	9	A	571093	566720	1771	1844	758	0	0	G	1844	0.003228896169275407
be_6	AC7	all_length	0	10	C	571093	1671	569000	140	282	0	0	T	282	0.0004937899781646772
be_6	AC7	all_length	0	11	A	571093	565972	3130	1334	657	0	0	G	1334	0.002335871740679714
be_6	AC7	all_length	0	12	C	571093	3079	567138	538	338	0	0	T	338	0.000591847562481067
be_6	AC7	all_length	0	13	A	571093	563719	3812	2809	753	0	0	G	2809	0.004918638470441767
be_6	AC7	all_length	0	14	C	571093	4922	564853	783	535	0	0	T	535	0.0009368001358797954
be_6	AC7	all_length	0	15	G	571093	994	472	569555	72	0	0		0	0
be_6	AC7	all_length	0	16	C	571093	490	569543	561	499	0	0	T	499	0.0008737631173906877
be_6	AC7	all_length	0	17	A	571093	569954	376	707	56	0	0	G	707	0.0012379770019944213
be_6	AC7	all_length	20	1	A	341276	338145	2345	507	279	0	0	G	507	0.0014856010970592717
be_6	AC7	all_length	20	2	C	378003	807	370554	5	6637	0	0	T	6637	0.01755806170850496
be_6	AC7	all_length	20	3	A	519975	518300	416	908	351	0	0	G	908	0.0017462377998942256
be_6	AC7	all_length	20	4	C	526877	1151	506258	74	19394	0	0	T	19394	0.036809350189892516
be_6	AC7	all_length	20	5	A	526886	522479	3024	987	396	0	0	G	987	0.0018732704987416632
be_6	AC7	all_length	20	6	C	535662	3009	521239	23	11391	0	0	T	11391	0.02126527549088791
be_6	AC7	all_length	20	7	A	534198	530549	2373	836	440	0	0	G	836	0.0015649628040539276
be_6	AC7	all_length	20	8	C	539885	1295	538223	4	363	0	0	T	363	0.000672365411152375
be_6	AC7	all_length	20	9	A	539001	536678	704	1209	410	0	0	G	1209	0.002243038510132634
be_6	AC7	all_length	20	10	C	524237	1106	522972	2	157	0	0	T	157	0.00029948286748169244
be_6	AC7	all_length	20	11	A	523839	521715	819	919	386	0	0	G	919	0.0017543558230677747
be_6	AC7	all_length	20	12	C	525079	1301	523683	20	75	0	0	T	75	0.000142835649492743
be_6	AC7	all_length	20	13	A	517053	513759	1536	1401	357	0	0	G	1401	0.002709586831524041
be_6	AC7	all_length	20	14	C	506579	2477	503732	31	339	0	0	T	339	0.0006691947356680794
be_6	AC7	all_length	20	15	G	490298	233	54	489998	13	0	0		0	0
be_6	AC7	all_length	20	16	C	495286	91	495106	33	56	0	0	T	56	0.00011306598611711214
be_6	AC7	all_length	20	17	A	462991	462883	25	83	0	0	0	G	83	0.00017926914346067202
be_6	AC7	all_length	30	1	A	171531	170380	822	210	119	0	0	G	210	0.001224268499571506
be_6	AC7	all_length	30	2	C	195943	324	192418	1	3200	0	0	T	3200	0.016331280015106434
be_6	AC7	all_length	30	3	A	230729	230070	156	334	169	0	0	G	334	0.001447585695772963
be_6	AC7	all_length	30	4	C	243169	472	236005	22	6670	0	0	T	6670	0.027429483198927494
be_6	AC7	all_length	30	5	A	244438	242972	905	373	188	0	0	G	373	0.0015259493204820855
be_6	AC7	all_length	30	6	C	256244	1001	252067	11	3165	0	0	T	3165	0.012351508718252914
be_6	AC7	all_length	30	7	A	257036	255783	699	351	203	0	0	G	351	0.0013655674691482906
be_6	AC7	all_length	30	8	C	267417	568	266740	1	108	0	0	T	108	0.000403863628714704
be_6	AC7	all_length	30	9	A	268305	267510	238	365	192	0	0	G	365	0.0013603920910903635
be_6	AC7	all_length	30	10	C	241694	456	241210	0	28	0	0	T	28	0.00011584896604797803
be_6	AC7	all_length	30	11	A	235790	235029	238	330	193	0	0	G	330	0.001399550447432037
be_6	AC7	all_length	30	12	C	241186	490	240673	1	22	0	0	T	22	9.121590805436468e-05
be_6	AC7	all_length	30	13	A	237548	236538	396	423	191	0	0	G	423	0.0017806927442032769
be_6	AC7	all_length	30	14	C	224149	816	223290	2	41	0	0	T	41	0.00018291404378337623
be_6	AC7	all_length	30	15	G	227828	92	13	227713	10	0	0		0	0
be_6	AC7	all_length	30	16	C	227893	18	227841	8	26	0	0	T	26	0.00011408862931287928
be_6	AC7	all_length	30	17	A	228369	228340	9	20	0	0	0	G	20	8.7577560877352e-05
be_6	AC7	compatible	0	1	A	563382	562918	0	464	0	0	0	G	464	0.0008235974880276615
be_6	AC7	compatible	0	2	C	563382	0	551134	0	12248	0	0	T	12248	0.02174013369259224
be_6	AC7	compatible	0	3	A	563382	562685	0	697	0	0	0	G	697	0.0012371712266277587
be_6	AC7	compatible	0	4	C	563382	0	541006	0	22376	0	0	T	22376	0.03971727886229947
be_6	AC7	compatible	0	5	A	563382	562634	0	748	0	0	0	G	748	0.0013276959505273509
be_6	AC7	compatible	0	6	C	563382	0	550247	0	13135	0	0	T	13135	0.023314553890610632
be_6	AC7	compatible	0	7	A	563382	562850	0	532	0	0	0	G	532	0.0009442971198937843
be_6	AC7	compatible	0	8	C	563382	0	562974	0	408	0	0	T	408	0.0007241977911967368
be_6	AC7	compatible	0	9	A	563382	562389	0	993	0	0	0	G	993	0.0017625696241626463
be_6	AC7	compatible	0	10	C	563382	0	563191	0	191	0	0	T	191	0.00033902396597690375
be_6	AC7	compatible	0	11	A	563382	562716	0	666	0	0	0	G	666	0.001182146394453497
be_6	AC7	compatible	0	12	C	563382	0	563314	0	68	0	0	T	68	0.00012069963186612281
be_6	AC7	compatible	0	13	A	563382	562163	0	1219	0	0	0	G	1219	0.002163718400658878
be_6	AC7	compatible	0	14	C	563382	0	562918	0	464	0	0	T	464	0.0008235974880276615
be_6	AC7	compatible	0	15	G	563382	0	0	563382	0	0	0		0	0
be_6	AC7	compatible	0	16	C	563382	0	563121	0	261	0	0	T	261	0.0004632735870155596
be_6	AC7	compatible	0	17	A	563382	563107	0	275	0	0	0	G	275	0.0004881235112232908
be_6	AC7	compatible	20	1	A	337739	337469	0	270	0	0	0	G	270	0.0007994338823766281
be_6	AC7	compatible	20	2	C	374130	0	367565	0	6565	0	0	T	6565	0.01754737658033304
be_6	AC7	compatible	20	3	A	515392	514808	0	584	0	0	0	G	584	0.0011331180926362845
be_6	AC7	compatible	20	4	C	522238	0	502964	0	19274	0	0	T	19274	0.03690654452567603
be_6	AC7	compatible	20	5	A	522250	521607	0	643	0	0	0	G	643	0.001231211105792245
be_6	AC7	compatible	20	6	C	531600	0	520234	0	11366	0	0	T	11366	0.02138073739653875
be_6	AC7	compatible	20	7	A	530053	529572	0	481	0	0	0	G	481	0.0009074564241689038
be_6	AC7	compatible	20	8	C	536135	0	535777	0	358	0	0	T	358	0.0006677422664067819
be_6	AC7	compatible	20	9	A	535817	534957	0	860	0	0	0	G	860	0.0016050255964256454
be_6	AC7	compatible	20	10	C	521137	0	520988	0	149	0	0	T	149	0.00028591330110892143
be_6	AC7	compatible	20	11	A	520902	520322	0	580	0	0	0	G	580	0.0011134532023298047
be_6	AC7	compatible	20	12	C	522115	0	522060	0	55	0	0	T	55	0.00010534077741493732
be_6	AC7	compatible	20	13	A	513962	512954	0	1008	0	0	0	G	1008	0.0019612344881528208
be_6	AC7	compatible	20	14	C	503174	0	502835	0	339	0	0	T	339	0.0006737232050940629
be_6	AC7	compatible	20	15	G	486633	0	0	486633	0	0	0		0	0
be_6	AC7	compatible	20	16	C	491246	0	491193	0	53	0	0	T	53	0.00010788891919730644
be_6	AC7	compatible	20	17	A	458252	458229	0	23	0	0	0	G	23	5.019072475406545e-05
be_6	AC7	compatible	30	1	A	170232	170084	0	148	0	0	0	G	148	0.000869401757601391
be_6	AC7	compatible	30	2	C	194505	0	191345	0	3160	0	0	T	3160	0.016246368987943755
be_6	AC7	compatible	30	3	A	229112	228894	0	218	0	0	0	G	218	0.0009514997032019274
be_6	AC7	compatible	30	4	C	241471	0	234864	0	6607	0	0	T	6607	0.027361463695433404
be_6	AC7	compatible	30	5	A	242792	242556	0	236	0	0	0	G	236	0.0009720254374114469
be_6	AC7	compatible	30	6	C	254756	0	251596	0	3160	0	0	T	3160	0.012404025812934729
be_6	AC7	compatible	30	7	A	255503	255300	0	203	0	0	0	G	203	0.0007945112190463517
be_6	AC7	compatible	30	8	C	265987	0	265884	0	103	0	0	T	103	0.00038723697022786827
be_6	AC7	compatible	30	9	A	267117	266858	0	259	0	0	0	G	259	0.0009696125667778539
be_6	AC7	compatible	30	10	C	240533	0	240509	0	24	0	0	T	24	9.977840878382591e-05
be_6	AC7	compatible	30	11	A	234683	234478	0	205	0	0	0	G	205	0.0008735187465645147
be_6	AC7	compatible	30	12	C	240121	0	240102	0	19	0	0	T	19	7.912677358498424e-05
be_6	AC7	compatible	30	13	A	236525	236223	0	302	0	0	0	G	302	0.0012768206320684916
be_6	AC7	compatible	30	14	C	222959	0	222918	0	41	0	0	T	41	0.00018389031167165263
be_6	AC7	compatible	30	15	G	226500	0	0	226500	0	0	0		0	0
be_6	AC7	compatible	30	16	C	226421	0	226396	0	25	0	0	T	25	0.00011041378670706339
be_6	AC7	compatible	30	17	A	226505	226496	0	9	0	0	0	G	9	3.9734222202600384e-05
be_6	AC8	all_length	0	1	A	710202	702002	4006	1309	2885	0	0	G	1309	0.0018431375862078675
be_6	AC8	all_length	0	2	C	710202	6454	637513	60	66175	0	0	T	66175	0.09317771563583319
be_6	AC8	all_length	0	3	A	710202	701227	4556	1655	2764	0	0	G	1655	0.002330322922210864
be_6	AC8	all_length	0	4	C	710202	7721	533084	678	168719	0	0	T	168719	0.23756480550603912
be_6	AC8	all_length	0	5	A	710202	700757	5281	1405	2759	0	0	G	1405	0.001978310396197138
be_6	AC8	all_length	0	6	C	710202	7279	590457	558	111908	0	0	T	111908	0.15757207104457605
be_6	AC8	all_length	0	7	A	710202	701946	3982	1412	2862	0	0	G	1412	0.0019881667469255227
be_6	AC8	all_length	0	8	C	710202	6646	696259	45	7252	0	0	T	7252	0.010211179354606154
be_6	AC8	all_length	0	9	A	710202	701346	4613	1344	2899	0	0	G	1344	0.0018924193398497892
be_6	AC8	all_length	0	10	C	710202	7885	700944	117	1256	0	0	T	1256	0.0017685109306929579
be_6	AC8	all_length	0	11	A	710202	700749	5169	1479	2805	0	0	G	1479	0.002082506103897201
be_6	AC8	all_length	0	12	C	710202	6682	698936	194	4390	0	0	T	4390	0.006181339956801023
be_6	AC8	all_length	0	13	A	710202	702295	3110	1885	2912	0	0	G	1885	0.0026541744461434915
be_6	AC8	all_length	0	14	C	710202	6678	702946	323	255	0	0	T	255	0.0003590527765340002
be_6	AC8	all_length	0	15	A	710202	699894	5275	2215	2818	0	0	G	2215	0.0031188309804816095
be_6	AC8	all_length	0	16	C	710202	8183	700838	581	600	0	0	T	600	0.0008448300624329416
be_6	AC8	all_length	0	17	G	710202	310	278	709549	65	0	0		0	0
be_6	AC8	all_length	0	18	C	710202	356	709287	170	389	0	0	T	389	0.0005477314904773572
be_6	AC8	all_length	0	19	A	710202	709449	161	537	55	0	0	G	537	0.0007561229058774827
be_6	AC8	all_length	20	1	A	449710	445310	2035	752	1613	0	0	G	752	0.0016721887438571523
be_6	AC8	all_length	20	2	C	491395	4325	446468	13	40589	0	0	T	40589	0.0825995380498377
be_6	AC8	all_length	20	3	A	502880	496275	3440	1102	2063	0	0	G	1102	0.0021913776646516068
be_6	AC8	all_length	20	4	C	651570	6830	497153	329	147258	0	0	T	147258	0.22600488051936093
be_6	AC8	all_length	20	5	A	656896	649006	4317	1231	2342	0	0	G	1231	0.0018739648285268902
be_6	AC8	all_length	20	6	C	666314	6182	559644	280	100208	0	0	T	100208	0.15039155713372374
be_6	AC8	all_length	20	7	A	667649	660643	3167	1235	2604	0	0	G	1235	0.001849774357484247
be_6	AC8	all_length	20	8	C	668727	6102	656200	3	6422	0	0	T	6422	0.009603320936645298
be_6	AC8	all_length	20	9	A	674779	667007	4092	1085	2595	0	0	G	1085	0.0016079338568627654
be_6	AC8	all_length	20	10	C	677677	7264	669353	5	1055	0	0	T	1055	0.0015567888536869333
be_6	AC8	all_length	20	11	A	677183	669271	4162	1223	2527	0	0	G	1223	0.0018060110782462052
be_6	AC8	all_length	20	12	C	660355	5817	650827	10	3701	0	0	T	3701	0.005604561183000053
be_6	AC8	all_length	20	13	A	667731	661296	2690	1296	2449	0	0	G	1296	0.0019409013509931394
be_6	AC8	all_length	20	14	C	653000	5724	647127	19	130	0	0	T	130	0.00019908116385911179
be_6	AC8	all_length	20	15	A	651726	643871	4190	1559	2106	0	0	G	1559	0.002392109567517638
be_6	AC8	all_length	20	16	C	639522	6586	632473	88	375	0	0	T	375	0.0005863754491635941
be_6	AC8	all_length	20	17	G	620910	94	35	620781	0	0	0		0	0
be_6	AC8	all_length	20	18	C	626525	108	626358	5	54	0	0	T	54	8.618969713898089e-05
be_6	AC8	all_length	20	19	A	588627	588537	5	82	3	0	0	G	82	0.00013930723531200575
be_6	AC8	all_length	30	1	A	231507	229676	783	272	776	0	0	G	272	0.0011749104778689197
be_6	AC8	all_length	30	2	C	262937	2175	240056	4	20702	0	0	T	20702	0.07873368905859579
be_6	AC8	all_length	30	3	A	268268	264998	1622	542	1106	0	0	G	542	0.002020367692009483
be_6	AC8	all_length	30	4	C	314640	3584	250001	143	60912	0	0	T	60912	0.19359267734553776
be_6	AC8	all_length	30	5	A	322840	318768	2182	625	1265	0	0	G	625	0.0019359435014248544
be_6	AC8	all_length	30	6	C	337113	3606	293004	131	40372	0	0	T	40372	0.11975806332001436
be_6	AC8	all_length	30	7	A	341401	337209	2167	661	1364	0	0	G	661	0.001936139612947824
be_6	AC8	all_length	30	8	C	342571	4019	335820	1	2731	0	0	T	2731	0.007972070023440397
be_6	AC8	all_length	30	9	A	352115	347302	2926	514	1373	0	0	G	514	0.0014597503656475868
be_6	AC8	all_length	30	10	C	354568	4476	349666	0	426	0	0	T	426	0.0012014620608740778
be_6	AC8	all_length	30	11	A	354041	349574	2642	540	1285	0	0	G	540	0.0015252470759036384
be_6	AC8	all_length	30	12	C	321606	3137	317014	0	1455	0	0	T	1455	0.004524169325199156
be_6	AC8	all_length	30	13	A	328138	324919	1470	504	1245	0	0	G	504	0.001535939147553773
be_6	AC8	all_length	30	14	C	328581	2655	325889	1	36	0	0	T	36	0.00010956202580185708
be_6	AC8	all_length	30	15	A	319445	316084	1782	458	1121	0	0	G	458	0.0014337366369797618
be_6	AC8	all_length	30	16	C	301794	2839	298889	17	49	0	0	T	49	0.0001623624061445887
be_6	AC8	all_length	30	17	G	306196	37	10	306149	0	0	0		0	0
be_6	AC8	all_length	30	18	C	305154	41	305083	0	30	0	0	T	30	9.831101673253505e-05
be_6	AC8	all_length	30	19	A	304574	304546	0	28	0	0	0	G	28	9.193168162745343e-05
be_6	AC8	compatible	0	1	A	698679	698330	0	349	0	0	0	G	349	0.0004995140830052141
be_6	AC8	compatible	0	2	C	698679	0	632759	0	65920	0	0	T	65920	0.09434947951777568
be_6	AC8	compatible	0	3	A	698679	697971	0	708	0	0	0	G	708	0.0010133408904518383
be_6	AC8	compatible	0	4	C	698679	0	530731	0	167948	0	0	T	167948	0.24037934444859513
be_6	AC8	compatible	0	5	A	698679	698207	0	472	0	0	0	G	472	0.0006755605936345589
be_6	AC8	compatible	0	6	C	698679	0	587105	0	111574	0	0	T	111574	0.15969279168258957
be_6	AC8	compatible	0	7	A	698679	698234	0	445	0	0	0	G	445	0.0006369162376427516
be_6	AC8	compatible	0	8	C	698679	0	691623	0	7056	0	0	T	7056	0.010099058365859
be_6	AC8	compatible	0	9	A	698679	698347	0	332	0	0	0	G	332	0.0004751824514548169
be_6	AC8	compatible	0	10	C	698679	0	697551	0	1128	0	0	T	1128	0.0016144753169910647
be_6	AC8	compatible	0	11	A	698679	698215	0	464	0	0	0	G	464	0.0006641104140814308
be_6	AC8	compatible	0	12	C	698679	0	694434	0	4245	0	0	T	4245	0.006075751525378608
be_6	AC8	compatible	0	13	A	698679	698095	0	584	0	0	0	G	584	0.0008358631073783526
be_6	AC8	compatible	0	14	C	698679	0	698554	0	125	0	0	T	125	0.00017890905551762684
be_6	AC8	compatible	0	15	A	698679	697611	0	1068	0	0	0	G	1068	0.0015285989703426037
be_6	AC8	compatible	0	16	C	698679	0	698178	0	501	0	0	T	501	0.0007170674945146484
be_6	AC8	compatible	0	17	G	698679	0	0	698679	0	0	0		0	0
be_6	AC8	compatible	0	18	C	698679	0	698394	0	285	0	0	T	285	0.0004079126465801892
be_6	AC8	compatible	0	19	A	698679	698365	0	314	0	0	0	G	314	0.0004494195474602786
be_6	AC8	compatible	20	1	A	443299	443174	0	125	0	0	0	G	125	0.0002819767245132518
be_6	AC8	compatible	20	2	C	484205	0	443767	0	40438	0	0	T	40438	0.0835142140209209
be_6	AC8	compatible	20	3	A	494387	494046	0	341	0	0	0	G	341	0.0006897430555415089
be_6	AC8	compatible	20	4	C	642547	0	495705	0	146842	0	0	T	146842	0.2285311424689556
be_6	AC8	compatible	20	5	A	647745	647316	0	429	0	0	0	G	429	0.0006622976634323692
be_6	AC8	compatible	20	6	C	657198	0	557142	0	100056	0	0	T	100056	0.1522463549797778
be_6	AC8	compatible	20	7	A	658210	657799	0	411	0	0	0	G	411	0.0006244207775633916
be_6	AC8	compatible	20	8	C	659120	0	652779	0	6341	0	0	T	6341	0.009620402961524457
be_6	AC8	compatible	20	9	A	665340	665033	0	307	0	0	0	G	307	0.000461418222262302
be_6	AC8	compatible	20	10	C	668155	0	667135	0	1020	0	0	T	1020	0.0015265918836198187
be_6	AC8	compatible	20	11	A	667657	667262	0	395	0	0	0	G	395	0.0005916211467864487
be_6	AC8	compatible	20	12	C	650949	0	647272	0	3677	0	0	T	3677	0.0056486760099485524
be_6	AC8	compatible	20	13	A	658586	658096	0	490	0	0	0	G	490	0.0007440182451494566
be_6	AC8	compatible	20	14	C	644118	0	644012	0	106	0	0	T	106	0.00016456611987244573
be_6	AC8	compatible	20	15	A	643140	642296	0	844	0	0	0	G	844	0.0013123114718412788
be_6	AC8	compatible	20	16	C	631050	0	630681	0	369	0	0	T	369	0.0005847397195150939
be_6	AC8	compatible	20	17	G	612982	0	0	612982	0	0	0		0	0
be_6	AC8	compatible	20	18	C	618353	0	618301	0	52	0	0	T	52	8.409436034109966e-05
be_6	AC8	compatible	20	19	A	580145	580111	0	34	0	0	0	G	34	5.8606038145636004e-05
be_6	AC8	compatible	30	1	A	228723	228666	0	57	0	0	0	G	57	0.0002492097427893128
be_6	AC8	compatible	30	2	C	259495	0	238878	0	20617	0	0	T	20617	0.07945047110734312
be_6	AC8	compatible	30	3	A	264221	264071	0	150	0	0	0	G	150	0.0005677065789623081
be_6	AC8	compatible	30	4	C	310109	0	249425	0	60684	0	0	T	60684	0.19568603297550216
be_6	AC8	compatible	30	5	A	318106	317936	0	170	0	0	0	G	170	0.0005344130572827925
be_6	AC8	compatible	30	6	C	332074	0	291783	0	40291	0	0	T	40291	0.12133138999138746
be_6	AC8	compatible	30	7	A	335914	335734	0	180	0	0	0	G	180	0.000535851438165721
be_6	AC8	compatible	30	8	C	336776	0	334093	0	2683	0	0	T	2683	0.007966719718744804
be_6	AC8	compatible	30	9	A	346287	346171	0	116	0	0	0	G	116	0.0003349822546038402
be_6	AC8	compatible	30	10	C	348815	0	348410	0	405	0	0	T	405	0.0011610739217063487
be_6	AC8	compatible	30	11	A	348441	348326	0	115	0	0	0	G	115	0.0003300415278339805
be_6	AC8	compatible	30	12	C	316554	0	315114	0	1440	0	0	T	1440	0.004548986902708543
be_6	AC8	compatible	30	13	A	323467	323329	0	138	0	0	0	G	138	0.00042662775491781235
be_6	AC8	compatible	30	14	C	324415	0	324393	0	22	0	0	T	22	6.78143735647242e-05
be_6	AC8	compatible	30	15	A	315545	315371	0	174	0	0	0	G	174	0.0005514268963222361
be_6	AC8	compatible	30	16	C	298186	0	298138	0	48	0	0	T	48	0.0001609733522029874
be_6	AC8	compatible	30	17	G	302577	0	0	302577	0	0	0		0	0
be_6	AC8	compatible	30	18	C	301307	0	301277	0	30	0	0	T	30	9.956622315445709e-05
be_6	AC8	compatible	30	19	A	300520	300503	0	17	0	0	0	G	17	5.656861440170371e-05
be_6	CCA4	all_length	0	1	C	73859	59102	14258	342	157	0	0	T	157	0.00212567188832776
be_6	CCA4	all_length	0	2	C	73859	585	71626	396	1252	0	0	T	1252	0.016951217861059586
be_6	CCA4	all_length	0	3	A	73859	71828	1107	782	142	0	0	G	782	0.01058774150746693
be_6	CCA4	all_length	0	4	C	73859	1153	70266	186	2254	0	0	T	2254	0.030517607874463504
be_6	CCA4	all_length	0	5	C	73859	56959	15097	1663	140	0	0	T	140	0.0018955035946871743
be_6	CCA4	all_length	0	6	A	73859	15340	57076	282	1161	0	0	G	282	0.003818085812155594
be_6	CCA4	all_length	0	7	C	73859	57812	15386	513	148	0	0	T	148	0.0020038180858121557
be_6	CCA4	all_length	0	8	C	73859	828	72440	493	98	0	0	T	98	0.001326852516281022
be_6	CCA4	all_length	0	9	A	73859	71413	1422	884	140	0	0	G	884	0.011968751269310443
be_6	CCA4	all_length	0	10	C	73859	1462	71429	844	124	0	0	T	124	0.0016788746124372115
be_6	CCA4	all_length	0	11	C	73859	57831	13590	2303	135	0	0	T	135	0.0018278070377340608
be_6	CCA4	all_length	0	12	A	73859	12605	58199	2521	534	0	0	G	2521	0.03413260401575976
be_6	CCA4	all_length	0	13	G	73859	2564	411	70719	165	0	0		0	0
be_6	CCA4	all_length	0	14	C	73859	1582	71066	1027	184	0	0	T	184	0.0024912332958745716
be_6	CCA4	all_length	0	15	A	73859	70837	2659	313	50	0	0	G	313	0.0042378044652648965
be_6	CCA4	all_length	20	1	C	33406	27183	6039	132	52	0	0	T	52	0.0015566065976171945
be_6	CCA4	all_length	20	2	C	39310	205	38600	10	495	0	0	T	495	0.012592215721190536
be_6	CCA4	all_length	20	3	A	60591	59764	397	391	39	0	0	G	391	0.006453103596243666
be_6	CCA4	all_length	20	4	C	61443	533	59165	2	1743	0	0	T	1743	0.02836775548068942
be_6	CCA4	all_length	20	5	C	62648	51648	10639	325	36	0	0	T	36	0.0005746392542459456
be_6	CCA4	all_length	20	6	A	62668	10479	51254	15	920	0	0	G	15	0.00023935660943384183
be_6	CCA4	all_length	20	7	C	63866	52853	10636	327	50	0	0	T	50	0.000782889174208499
be_6	CCA4	all_length	20	8	C	62787	277	62455	6	49	0	0	T	49	0.00078041632822081
be_6	CCA4	all_length	20	9	A	59378	58602	501	247	28	0	0	G	247	0.004159789821145879
be_6	CCA4	all_length	20	10	C	60032	591	58787	615	39	0	0	T	39	0.0006496535181236674
be_6	CCA4	all_length	20	11	C	57546	49542	7554	406	44	0	0	T	44	0.0007646057067389567
be_6	CCA4	all_length	20	12	A	55471	6854	48456	47	114	0	0	G	47	0.0008472895747327433
be_6	CCA4	all_length	20	13	G	54514	791	12	53651	60	0	0		0	0
be_6	CCA4	all_length	20	14	C	55765	725	54992	38	10	0	0	T	10	0.00017932394871335067
be_6	CCA4	all_length	20	15	A	52317	52223	39	53	2	0	0	G	53	0.0010130550299137947
be_6	CCA4	all_length	30	1	C	15394	13059	2274	43	18	0	0	T	18	0.0011692867350915942
be_6	CCA4	all_length	30	2	C	17912	58	17642	1	211	0	0	T	211	0.011779812416257258
be_6	CCA4	all_length	30	3	A	21001	20750	143	94	14	0	0	G	94	0.004475977334412647
be_6	CCA4	all_length	30	4	C	21916	165	21367	1	383	0	0	T	383	0.017475816754882276
be_6	CCA4	all_length	30	5	C	22517	18644	3768	93	12	0	0	T	12	0.0005329306746014123
be_6	CCA4	all_length	30	6	A	22139	3519	18447	3	170	0	0	G	3	0.0001355074754957315
be_6	CCA4	all_length	30	7	C	23637	19776	3751	95	15	0	0	T	15	0.000634598299276558
be_6	CCA4	all_length	30	8	C	23174	86	23079	0	9	0	0	T	9	0.0003883662725468197
be_6	CCA4	all_length	30	9	A	20087	19858	141	76	12	0	0	G	76	0.0037835415940658135
be_6	CCA4	all_length	30	10	C	20965	171	20555	231	8	0	0	T	8	0.00038158836155497257
be_6	CCA4	all_length	30	11	C	20536	17589	2812	120	15	0	0	T	15	0.0007304246201791975
be_6	CCA4	all_length	30	12	A	19489	2821	16660	0	8	0	0	G	0	0.0
be_6	CCA4	all_length	30	13	G	20450	327	0	20093	30	0	0		0	0
be_6	CCA4	all_length	30	14	C	20774	325	20443	2	4	0	0	T	4	0.0001925483777799172
be_6	CCA4	all_length	30	15	A	21604	21595	2	5	2	0	0	G	5	0.00023143862247731903
be_6	CCA4	compatible	0	1	C	392	0	392	0	0	0	0	T	0	0.0
be_6	CCA4	compatible	0	2	C	392	0	391	0	1	0	0	T	1	0.002551020408163265
be_6	CCA4	compatible	0	3	A	392	392	0	0	0	0	0	G	0	0.0
be_6	CCA4	compatible	0	4	C	392	0	391	0	1	0	0	T	1	0.002551020408163265
be_6	CCA4	compatible	0	5	C	392	0	391	0	1	0	0	T	1	0.002551020408163265
be_6	CCA4	compatible	0	6	A	392	392	0	0	0	0	0	G	0	0.0
be_6	CCA4	compatible	0	7	C	392	0	391	0	1	0	0	T	1	0.002551020408163265
be_6	CCA4	compatible	0	8	C	392	0	392	0	0	0	0	T	0	0.0
be_6	CCA4	compatible	0	9	A	392	392	0	0	0	0	0	G	0	0.0
be_6	CCA4	compatible	0	10	C	392	0	392	0	0	0	0	T	0	0.0
be_6	CCA4	compatible	0	11	C	392	0	392	0	0	0	0	T	0	0.0
be_6	CCA4	compatible	0	12	A	392	392	0	0	0	0	0	G	0	0.0
be_6	CCA4	compatible	0	13	G	392	0	0	392	0	0	0		0	0
be_6	CCA4	compatible	0	14	C	392	0	392	0	0	0	0	T	0	0.0
be_6	CCA4	compatible	0	15	A	392	392	0	0	0	0	0	G	0	0.0
be_6	CCA4	compatible	20	1	C	298	0	298	0	0	0	0	T	0	0.0
be_6	CCA4	compatible	20	2	C	323	0	323	0	0	0	0	T	0	0.0
be_6	CCA4	compatible	20	3	A	351	351	0	0	0	0	0	G	0	0.0
be_6	CCA4	compatible	20	4	C	353	0	353	0	0	0	0	T	0	0.0
be_6	CCA4	compatible	20	5	C	361	0	361	0	0	0	0	T	0	0.0
be_6	CCA4	compatible	20	6	A	358	358	0	0	0	0	0	G	0	0.0
be_6	CCA4	compatible	20	7	C	356	0	356	0	0	0	0	T	0	0.0
be_6	CCA4	compatible	20	8	C	347	0	347	0	0	0	0	T	0	0.0
be_6	CCA4	compatible	20	9	A	328	328	0	0	0	0	0	G	0	0.0
be_6	CCA4	compatible	20	10	C	325	0	325	0	0	0	0	T	0	0.0
be_6	CCA4	compatible	20	11	C	321	0	321	0	0	0	0	T	0	0.0
be_6	CCA4	compatible	20	12	A	340	340	0	0	0	0	0	G	0	0.0
be_6	CCA4	compatible	20	13	G	336	0	0	336	0	0	0		0	0
be_6	CCA4	compatible	20	14	C	342	0	342	0	0	0	0	T	0	0.0
be_6	CCA4	compatible	20	15	A	354	354	0	0	0	0	0	G	0	0.0
be_6	CCA4	compatible	30	1	C	138	0	138	0	0	0	0	T	0	0.0
be_6	CCA4	compatible	30	2	C	153	0	153	0	0	0	0	T	0	0.0
be_6	CCA4	compatible	30	3	A	179	179	0	0	0	0	0	G	0	0.0
be_6	CCA4	compatible	30	4	C	183	0	183	0	0	0	0	T	0	0.0
be_6	CCA4	compatible	30	5	C	194	0	194	0	0	0	0	T	0	0.0
be_6	CCA4	compatible	30	6	A	198	198	0	0	0	0	0	G	0	0.0
be_6	CCA4	compatible	30	7	C	190	0	190	0	0	0	0	T	0	0.0
be_6	CCA4	compatible	30	8	C	180	0	180	0	0	0	0	T	0	0.0
be_6	CCA4	compatible	30	9	A	157	157	0	0	0	0	0	G	0	0.0
be_6	CCA4	compatible	30	10	C	150	0	150	0	0	0	0	T	0	0.0
be_6	CCA4	compatible	30	11	C	154	0	154	0	0	0	0	T	0	0.0
be_6	CCA4	compatible	30	12	A	168	168	0	0	0	0	0	G	0	0.0
be_6	CCA4	compatible	30	13	G	174	0	0	174	0	0	0		0	0
be_6	CCA4	compatible	30	14	C	173	0	173	0	0	0	0	T	0	0.0
be_6	CCA4	compatible	30	15	A	196	196	0	0	0	0	0	G	0	0.0
tad_6	AC7	all_length	0	1	A	86619	85541	712	290	76	0	0	G	290	0.003347995243537792
tad_6	AC7	all_length	0	2	C	86619	183	85238	5	1193	0	0	T	1193	0.013772959743243399
tad_6	AC7	all_length	0	3	A	86619	84855	129	1557	78	0	0	G	1557	0.01797527101444256
tad_6	AC7	all_length	0	4	C	86619	231	83885	46	2457	0	0	T	2457	0.028365601080594327
tad_6	AC7	all_length	0	5	A	86619	84406	689	1446	78	0	0	G	1446	0.01669379697295051
tad_6	AC7	all_length	0	6	C	86619	682	84706	23	1208	0	0	T	1208	0.013946131911012596
tad_6	AC7	all_length	0	7	A	86619	84769	664	1101	85	0	0	G	1101	0.012710837114258995
tad_6	AC7	all_length	0	8	C	86619	307	86172	22	118	0	0	T	118	0.001362287719784343
tad_6	AC7	all_length	0	9	A	86619	85895	321	315	88	0	0	G	315	0.0036366155231531186
tad_6	AC7	all_length	0	10	C	86619	206	86358	22	33	0	0	T	33	0.0003809787690922315
tad_6	AC7	all_length	0	11	A	86619	85977	396	168	78	0	0	G	168	0.0019395282790149967
tad_6	AC7	all_length	0	12	C	86619	387	86121	56	55	0	0	T	55	0.0006349646151537192
tad_6	AC7	all_length	0	13	A	86619	85601	565	355	98	0	0	G	355	0.004098407970537642
tad_6	AC7	all_length	0	14	C	86619	681	85723	121	94	0	0	T	94	0.0010852122513536292
tad_6	AC7	all_length	0	15	G	86619	134	75	86407	3	0	0		0	0
tad_6	AC7	all_length	0	16	C	86619	73	86426	62	58	0	0	T	58	0.0006695990487075584
tad_6	AC7	all_length	0	17	A	86619	86470	52	90	7	0	0	G	90	0.001039033006615177
tad_6	AC7	all_length	20	1	A	42484	42087	250	108	39	0	0	G	108	0.0025421335090857733
tad_6	AC7	all_length	20	2	C	49854	91	49233	0	530	0	0	T	530	0.010631042644522004
tad_6	AC7	all_length	20	3	A	77326	75959	59	1266	42	0	0	G	1266	0.016372242195380596
tad_6	AC7	all_length	20	4	C	78732	156	76522	10	2044	0	0	T	2044	0.02596148961032363
tad_6	AC7	all_length	20	5	A	78724	77078	372	1226	48	0	0	G	1226	0.015573395660789593
tad_6	AC7	all_length	20	6	C	80108	362	78739	4	1003	0	0	T	1003	0.012520597193788386
tad_6	AC7	all_length	20	7	A	79343	78068	283	939	53	0	0	G	939	0.011834692411428859
tad_6	AC7	all_length	20	8	C	81041	163	80777	0	101	0	0	T	101	0.0012462827457706592
tad_6	AC7	all_length	20	9	A	81254	80863	118	222	51	0	0	G	222	0.0027321731853201074
tad_6	AC7	all_length	20	10	C	78886	134	78736	1	15	0	0	T	15	0.00019014780822959715
tad_6	AC7	all_length	20	11	A	78862	78596	111	111	44	0	0	G	111	0.0014075220004564936
tad_6	AC7	all_length	20	12	C	80044	156	79871	3	14	0	0	T	14	0.00017490380290840037
tad_6	AC7	all_length	20	13	A	78406	77940	259	160	47	0	0	G	160	0.0020406601535596764
tad_6	AC7	all_length	20	14	C	75950	344	75542	6	58	0	0	T	58	0.0007636603028308098
tad_6	AC7	all_length	20	15	G	72097	25	8	72064	0	0	0		0	0
tad_6	AC7	all_length	20	16	C	73217	20	73184	4	9	0	0	T	9	0.00012292227214991054
tad_6	AC7	all_length	20	17	A	66930	66910	3	17	0	0	0	G	17	0.0002539967129837143
tad_6	AC7	all_length	30	1	A	17001	16882	69	34	16	0	0	G	34	0.001999882359861185
tad_6	AC7	all_length	30	2	C	20649	32	20425	0	192	0	0	T	192	0.009298271102716839
tad_6	AC7	all_length	30	3	A	25619	25280	17	299	23	0	0	G	299	0.011671025410827901
tad_6	AC7	all_length	30	4	C	27635	59	27121	3	452	0	0	T	452	0.016356070200832278
tad_6	AC7	all_length	30	5	A	27763	27365	80	291	27	0	0	G	291	0.010481576198537621
tad_6	AC7	all_length	30	6	C	29503	100	29223	2	178	0	0	T	178	0.006033284750703318
tad_6	AC7	all_length	30	7	A	29020	28709	63	215	33	0	0	G	215	0.0074086836664369405
tad_6	AC7	all_length	30	8	C	31633	70	31528	0	35	0	0	T	35	0.0011064394777605664
tad_6	AC7	all_length	30	9	A	31951	31858	30	35	28	0	0	G	35	0.001095427373165159
tad_6	AC7	all_length	30	10	C	28268	52	28213	0	3	0	0	T	3	0.00010612706947785482
tad_6	AC7	all_length	30	11	A	27200	27120	20	34	26	0	0	G	34	0.00125
tad_6	AC7	all_length	30	12	C	28953	59	28892	1	1	0	0	T	1	3.4538735191517284e-05
tad_6	AC7	all_length	30	13	A	27897	27793	49	30	25	0	0	G	30	0.0010753844499408539
tad_6	AC7	all_length	30	14	C	24978	91	24874	0	13	0	0	T	13	0.0005204580030426776
tad_6	AC7	all_length	30	15	G	25302	7	1	25294	0	0	0		0	0
tad_6	AC7	all_length	30	16	C	25256	3	25250	1	2	0	0	T	2	7.918910357934748e-05
tad_6	AC7	all_length	30	17	A	25415	25409	1	5	0	0	0	G	5	0.0001967342120794806
tad_6	AC7	compatible	0	1	A	85570	85364	0	206	0	0	0	G	206	0.0024073857660395
tad_6	AC7	compatible	0	2	C	85570	0	84395	0	1175	0	0	T	1175	0.013731447937361224
tad_6	AC7	compatible	0	3	A	85570	84109	0	1461	0	0	0	G	1461	0.017073740797008297
tad_6	AC7	compatible	0	4	C	85570	0	83141	0	2429	0	0	T	2429	0.028386116629659928
tad_6	AC7	compatible	0	5	A	85570	84202	0	1368	0	0	0	G	1368	0.015986911300689494
tad_6	AC7	compatible	0	6	C	85570	0	84393	0	1177	0	0	T	1177	0.013754820614701414
tad_6	AC7	compatible	0	7	A	85570	84545	0	1025	0	0	0	G	1025	0.011978497136847026
tad_6	AC7	compatible	0	8	C	85570	0	85459	0	111	0	0	T	111	0.0012971835923805072
tad_6	AC7	compatible	0	9	A	85570	85363	0	207	0	0	0	G	207	0.0024190721047095943
tad_6	AC7	compatible	0	10	C	85570	0	85552	0	18	0	0	T	18	0.00021035409606170386
tad_6	AC7	compatible	0	11	A	85570	85482	0	88	0	0	0	G	88	0.00102839780296833
tad_6	AC7	compatible	0	12	C	85570	0	85552	0	18	0	0	T	18	0.00021035409606170386
tad_6	AC7	compatible	0	13	A	85570	85418	0	152	0	0	0	G	152	0.0017763234778543882
tad_6	AC7	compatible	0	14	C	85570	0	85490	0	80	0	0	T	80	0.0009349070936075728
tad_6	AC7	compatible	0	15	G	85570	0	0	85570	0	0	0		0	0
tad_6	AC7	compatible	0	16	C	85570	0	85538	0	32	0	0	T	32	0.0003739628374430291
tad_6	AC7	compatible	0	17	A	85570	85539	0	31	0	0	0	G	31	0.00036227649877293444
tad_6	AC7	compatible	20	1	A	42090	42010	0	80	0	0	0	G	80	0.001900688999762414
tad_6	AC7	compatible	20	2	C	49408	0	48883	0	525	0	0	T	525	0.010625809585492228
tad_6	AC7	compatible	20	3	A	76771	75548	0	1223	0	0	0	G	1223	0.01593049458780008
tad_6	AC7	compatible	20	4	C	78156	0	76122	0	2034	0	0	T	2034	0.02602487333026255
tad_6	AC7	compatible	20	5	A	78156	76979	0	1177	0	0	0	G	1177	0.015059624341061466
tad_6	AC7	compatible	20	6	C	79591	0	78591	0	1000	0	0	T	1000	0.012564234649646316
tad_6	AC7	compatible	20	7	A	78817	77931	0	886	0	0	0	G	886	0.011241229683951432
tad_6	AC7	compatible	20	8	C	80558	0	80457	0	101	0	0	T	101	0.0012537550584671914
tad_6	AC7	compatible	20	9	A	80835	80659	0	176	0	0	0	G	176	0.002177274695367106
tad_6	AC7	compatible	20	10	C	78475	0	78463	0	12	0	0	T	12	0.00015291494106403313
tad_6	AC7	compatible	20	11	A	78486	78418	0	68	0	0	0	G	68	0.0008663965547995821
tad_6	AC7	compatible	20	12	C	79623	0	79609	0	14	0	0	T	14	0.0001758285922409354
tad_6	AC7	compatible	20	13	A	77960	77850	0	110	0	0	0	G	110	0.0014109799897383272
tad_6	AC7	compatible	20	14	C	75508	0	75450	0	58	0	0	T	58	0.0007681305292154474
tad_6	AC7	compatible	20	15	G	71628	0	0	71628	0	0	0		0	0
tad_6	AC7	compatible	20	16	C	72687	0	72680	0	7	0	0	T	7	9.630332796786221e-05
tad_6	AC7	compatible	20	17	A	66315	66313	0	2	0	0	0	G	2	3.0159089195506294e-05
tad_6	AC7	compatible	30	1	A	16881	16850	0	31	0	0	0	G	31	0.0018363841004679817
tad_6	AC7	compatible	30	2	C	20503	0	20311	0	192	0	0	T	192	0.009364483246354192
tad_6	AC7	compatible	30	3	A	25460	25177	0	283	0	0	0	G	283	0.011115475255302435
tad_6	AC7	compatible	30	4	C	27461	0	27014	0	447	0	0	T	447	0.016277630093587268
tad_6	AC7	compatible	30	5	A	27594	27322	0	272	0	0	0	G	272	0.009857215336667391
tad_6	AC7	compatible	30	6	C	29345	0	29169	0	176	0	0	T	176	0.0059976145851081955
tad_6	AC7	compatible	30	7	A	28851	28655	0	196	0	0	0	G	196	0.006793525354407126
tad_6	AC7	compatible	30	8	C	31467	0	31432	0	35	0	0	T	35	0.0011122763530047352
tad_6	AC7	compatible	30	9	A	31812	31792	0	20	0	0	0	G	20	0.000628693574751666
tad_6	AC7	compatible	30	10	C	28136	0	28135	0	1	0	0	T	1	3.554165481944839e-05
tad_6	AC7	compatible	30	11	A	27076	27061	0	15	0	0	0	G	15	0.0005539961589599645
tad_6	AC7	compatible	30	12	C	28831	0	28830	0	1	0	0	T	1	3.468488779438799e-05
tad_6	AC7	compatible	30	13	A	27773	27763	0	10	0	0	0	G	10	0.0003600619306520722
tad_6	AC7	compatible	30	14	C	24862	0	24849	0	13	0	0	T	13	0.0005228863325557075
tad_6	AC7	compatible	30	15	G	25158	0	0	25158	0	0	0		0	0
tad_6	AC7	compatible	30	16	C	25097	0	25095	0	2	0	0	T	2	7.969079969717497e-05
tad_6	AC7	compatible	30	17	A	25221	25220	0	1	0	0	0	G	1	3.964949843384481e-05
tad_6	AC8	all_length	0	1	A	105572	103920	493	808	351	0	0	G	808	0.0076535445004357215
tad_6	AC8	all_length	0	2	C	105572	782	98926	3	5861	0	0	T	5861	0.05551661425377941
tad_6	AC8	all_length	0	3	A	105572	86503	507	18225	337	0	0	G	18225	0.1726310006441102
tad_6	AC8	all_length	0	4	C	105572	924	80426	93	24129	0	0	T	24129	0.22855491986511575
tad_6	AC8	all_length	0	5	A	105572	86638	612	17982	340	0	0	G	17982	0.17032925396885537
tad_6	AC8	all_length	0	6	C	105572	886	94113	65	10508	0	0	T	10508	0.09953396733982495
tad_6	AC8	all_length	0	7	A	105572	88093	486	16643	350	0	0	G	16643	0.15764596673360362
tad_6	AC8	all_length	0	8	C	105572	810	104059	6	697	0	0	T	697	0.006602129352479824
tad_6	AC8	all_length	0	9	A	105572	100609	546	4068	349	0	0	G	4068	0.03853294434130262
tad_6	AC8	all_length	0	10	C	105572	932	104403	18	219	0	0	T	219	0.002074413670291365
tad_6	AC8	all_length	0	11	A	105572	104189	601	438	344	0	0	G	438	0.00414882734058273
tad_6	AC8	all_length	0	12	C	105572	808	104444	34	286	0	0	T	286	0.002709051642480961
tad_6	AC8	all_length	0	13	A	105572	104618	376	224	354	0	0	G	224	0.002121774712992081
tad_6	AC8	all_length	0	14	C	105572	812	104702	33	25	0	0	T	25	0.0002368052135035805
tad_6	AC8	all_length	0	15	A	105572	104261	620	346	345	0	0	G	346	0.0032773841548895542
tad_6	AC8	all_length	0	16	C	105572	995	104430	69	78	0	0	T	78	0.0007388322661311712
tad_6	AC8	all_length	0	17	G	105572	39	24	105494	15	0	0		0	0
tad_6	AC8	all_length	0	18	C	105572	40	105483	16	33	0	0	T	33	0.00031258288182472625
tad_6	AC8	all_length	0	19	A	105572	105511	11	47	3	0	0	G	47	0.0004451938013867313
tad_6	AC8	all_length	20	1	A	60566	59851	204	364	147	0	0	G	364	0.006009972591883235
tad_6	AC8	all_length	20	2	C	68147	470	64660	1	3016	0	0	T	3016	0.044257267377874304
tad_6	AC8	all_length	20	3	A	69956	57330	370	12040	216	0	0	G	12040	0.17210818228600835
tad_6	AC8	all_length	20	4	C	95935	778	74038	29	21090	0	0	T	21090	0.2198363475269714
tad_6	AC8	all_length	20	5	A	96941	79820	492	16363	266	0	0	G	16363	0.1687933897937921
tad_6	AC8	all_length	20	6	C	98311	721	88371	28	9191	0	0	T	9191	0.09348902971183286
tad_6	AC8	all_length	20	7	A	98563	82444	379	15432	308	0	0	G	15432	0.15656990960096587
tad_6	AC8	all_length	20	8	C	98149	733	96827	0	589	0	0	T	589	0.006001079990626496
tad_6	AC8	all_length	20	9	A	99885	95333	450	3795	307	0	0	G	3795	0.037993692746658654
tad_6	AC8	all_length	20	10	C	100526	842	99501	0	183	0	0	T	183	0.001820424566778744
tad_6	AC8	all_length	20	11	A	100560	99408	464	391	297	0	0	G	391	0.003888225934765314
tad_6	AC8	all_length	20	12	C	98259	708	97304	2	245	0	0	T	245	0.002493410272850324
tad_6	AC8	all_length	20	13	A	100329	99560	322	157	290	0	0	G	157	0.0015648516381106161
tad_6	AC8	all_length	20	14	C	97952	684	97257	2	9	0	0	T	9	9.188173799411957e-05
tad_6	AC8	all_length	20	15	A	97702	96724	493	253	232	0	0	G	253	0.0025895068678225626
tad_6	AC8	all_length	20	16	C	95151	767	94327	9	48	0	0	T	48	0.0005044613298861809
tad_6	AC8	all_length	20	17	G	91466	15	3	91448	0	0	0		0	0
tad_6	AC8	all_length	20	18	C	92376	14	92355	0	7	0	0	T	7	7.577725816229324e-05
tad_6	AC8	all_length	20	19	A	85898	85891	0	7	0	0	0	G	7	8.149200214207548e-05
tad_6	AC8	all_length	30	1	A	25849	25600	55	134	60	0	0	G	134	0.005183952957561221
tad_6	AC8	all_length	30	2	C	30850	191	29430	0	1229	0	0	T	1229	0.039837925445705025
tad_6	AC8	all_length	30	3	A	31811	26031	155	5526	99	0	0	G	5526	0.17371349533180347
tad_6	AC8	all_length	30	4	C	38454	361	30494	12	7587	0	0	T	7587	0.19730067093150258
tad_6	AC8	all_length	30	5	A	39680	32516	219	6827	118	0	0	G	6827	0.1720514112903226
tad_6	AC8	all_length	30	6	C	41712	379	38523	8	2802	0	0	T	2802	0.06717491369390104
tad_6	AC8	all_length	30	7	A	42422	35535	231	6525	131	0	0	G	6525	0.15381170147564943
tad_6	AC8	all_length	30	8	C	41609	439	40985	0	185	0	0	T	185	0.0044461534764113535
tad_6	AC8	all_length	30	9	A	44093	42027	307	1627	132	0	0	G	1627	0.03689928106502166
tad_6	AC8	all_length	30	10	C	44778	463	44279	0	36	0	0	T	36	0.0008039662334181965
tad_6	AC8	all_length	30	11	A	45049	44507	276	146	120	0	0	G	146	0.0032409154476236986
tad_6	AC8	all_length	30	12	C	40541	330	40134	0	77	0	0	T	77	0.0018993118077995116
tad_6	AC8	all_length	30	13	A	42886	42553	150	66	117	0	0	G	66	0.0015389637643986383
tad_6	AC8	all_length	30	14	C	42875	284	42590	1	0	0	0	T	0	0.0
tad_6	AC8	all_length	30	15	A	41126	40799	172	58	97	0	0	G	58	0.0014103000534941399
tad_6	AC8	all_length	30	16	C	37510	272	37231	2	5	0	0	T	5	0.00013329778725673153
tad_6	AC8	all_length	30	17	G	37564	7	1	37556	0	0	0		0	0
tad_6	AC8	all_length	30	18	C	37278	3	37272	0	3	0	0	T	3	8.047642040882022e-05
tad_6	AC8	all_length	30	19	A	37324	37323	0	1	0	0	0	G	1	2.6792412388811488e-05
tad_6	AC8	compatible	0	1	A	104171	103486	0	685	0	0	0	G	685	0.006575726449779689
tad_6	AC8	compatible	0	2	C	104171	0	98330	0	5841	0	0	T	5841	0.05607126743527469
tad_6	AC8	compatible	0	3	A	104171	86138	0	18033	0	0	0	G	18033	0.17310959864069655
tad_6	AC8	compatible	0	4	C	104171	0	80125	0	24046	0	0	T	24046	0.2308319973889086
tad_6	AC8	compatible	0	5	A	104171	86380	0	17791	0	0	0	G	17791	0.1707864952817963
tad_6	AC8	compatible	0	6	C	104171	0	93703	0	10468	0	0	T	10468	0.10048861967342158
tad_6	AC8	compatible	0	7	A	104171	87712	0	16459	0	0	0	G	16459	0.1579998272071882
tad_6	AC8	compatible	0	8	C	104171	0	103497	0	674	0	0	T	674	0.00647013084255695
tad_6	AC8	compatible	0	9	A	104171	100237	0	3934	0	0	0	G	3934	0.037764828983114306
tad_6	AC8	compatible	0	10	C	104171	0	103963	0	208	0	0	T	208	0.0019967169365754387
tad_6	AC8	compatible	0	11	A	104171	103858	0	313	0	0	0	G	313	0.0030046750055197705
tad_6	AC8	compatible	0	12	C	104171	0	103891	0	280	0	0	T	280	0.002687888183851552
tad_6	AC8	compatible	0	13	A	104171	104109	0	62	0	0	0	G	62	0.0005951752407099864
tad_6	AC8	compatible	0	14	C	104171	0	104162	0	9	0	0	T	9	8.639640590951416e-05
tad_6	AC8	compatible	0	15	A	104171	103965	0	206	0	0	0	G	206	0.001977517735262213
tad_6	AC8	compatible	0	16	C	104171	0	104099	0	72	0	0	T	72	0.0006911712472761133
tad_6	AC8	compatible	0	17	G	104171	0	0	104171	0	0	0		0	0
tad_6	AC8	compatible	0	18	C	104171	0	104147	0	24	0	0	T	24	0.00023039041575870445
tad_6	AC8	compatible	0	19	A	104171	104149	0	22	0	0	0	G	22	0.00021119121444547907
tad_6	AC8	compatible	20	1	A	59917	59629	0	288	0	0	0	G	288	0.004806649198057312
tad_6	AC8	compatible	20	2	C	67366	0	64359	0	3007	0	0	T	3007	0.044636760383576286
tad_6	AC8	compatible	20	3	A	69012	57104	0	11908	0	0	0	G	11908	0.1725497015011882
tad_6	AC8	compatible	20	4	C	94898	0	73841	0	21057	0	0	T	21057	0.22189087230500115
tad_6	AC8	compatible	20	5	A	95883	79658	0	16225	0	0	0	G	16225	0.16921664945819384
tad_6	AC8	compatible	20	6	C	97266	0	88088	0	9178	0	0	T	9178	0.09435979684576316
tad_6	AC8	compatible	20	7	A	97466	82178	0	15288	0	0	0	G	15288	0.15685469804855026
tad_6	AC8	compatible	20	8	C	97031	0	96452	0	579	0	0	T	579	0.005967165132792613
tad_6	AC8	compatible	20	9	A	98783	95093	0	3690	0	0	0	G	3690	0.03735460554953787
tad_6	AC8	compatible	20	10	C	99407	0	99225	0	182	0	0	T	182	0.001830856981902683
tad_6	AC8	compatible	20	11	A	99444	99161	0	283	0	0	0	G	283	0.0028458227746269256
tad_6	AC8	compatible	20	12	C	97137	0	96892	0	245	0	0	T	245	0.002522210898010027
tad_6	AC8	compatible	20	13	A	99239	99186	0	53	0	0	0	G	53	0.0005340642287810236
tad_6	AC8	compatible	20	14	C	96901	0	96894	0	7	0	0	T	7	7.223867658744492e-05
tad_6	AC8	compatible	20	15	A	96686	96532	0	154	0	0	0	G	154	0.0015927848912976026
tad_6	AC8	compatible	20	16	C	94161	0	94113	0	48	0	0	T	48	0.0005097651894096282
tad_6	AC8	compatible	20	17	G	90536	0	0	90536	0	0	0		0	0
tad_6	AC8	compatible	20	18	C	91423	0	91416	0	7	0	0	T	7	7.656716581166664e-05
tad_6	AC8	compatible	20	19	A	84911	84910	0	1	0	0	0	G	1	1.177703713299808e-05
tad_6	AC8	compatible	30	1	A	25624	25512	0	112	0	0	0	G	112	0.004370902279113331
tad_6	AC8	compatible	30	2	C	30547	0	29321	0	1226	0	0	T	1226	0.04013487412839231
tad_6	AC8	compatible	30	3	A	31417	25958	0	5459	0	0	0	G	5459	0.17375942960817392
tad_6	AC8	compatible	30	4	C	38002	0	30429	0	7573	0	0	T	7573	0.1992789853165623
tad_6	AC8	compatible	30	5	A	39207	32452	0	6755	0	0	0	G	6755	0.17229066238171756
tad_6	AC8	compatible	30	6	C	41202	0	38405	0	2797	0	0	T	2797	0.06788505412358624
tad_6	AC8	compatible	30	7	A	41859	35417	0	6442	0	0	0	G	6442	0.15389760863852456
tad_6	AC8	compatible	30	8	C	41008	0	40827	0	181	0	0	T	181	0.004413772922356614
tad_6	AC8	compatible	30	9	A	43487	41912	0	1575	0	0	0	G	1575	0.036217720238232116
tad_6	AC8	compatible	30	10	C	44199	0	44163	0	36	0	0	T	36	0.0008144980655670943
tad_6	AC8	compatible	30	11	A	44478	44383	0	95	0	0	0	G	95	0.002135887405009218
tad_6	AC8	compatible	30	12	C	40034	0	39957	0	77	0	0	T	77	0.0019233651396313135
tad_6	AC8	compatible	30	13	A	42410	42401	0	9	0	0	0	G	9	0.00021221410044800754
tad_6	AC8	compatible	30	14	C	42445	0	42445	0	0	0	0	T	0	0.0
tad_6	AC8	compatible	30	15	A	40741	40728	0	13	0	0	0	G	13	0.0003190888785253185
tad_6	AC8	compatible	30	16	C	37166	0	37161	0	5	0	0	T	5	0.00013453156110423506
tad_6	AC8	compatible	30	17	G	37225	0	0	37225	0	0	0		0	0
tad_6	AC8	compatible	30	18	C	36914	0	36911	0	3	0	0	T	3	8.12699788698055e-05
tad_6	AC8	compatible	30	19	A	36949	36949	0	0	0	0	0	G	0	0.0
tad_6	CCA4	all_length	0	1	C	10080	8148	1829	80	23	0	0	T	23	0.002281746031746032
tad_6	CCA4	all_length	0	2	C	10080	98	9790	49	143	0	0	T	143	0.014186507936507936
tad_6	CCA4	all_length	0	3	A	10080	9517	177	356	30	0	0	G	356	0.03531746031746032
tad_6	CCA4	all_length	0	4	C	10080	154	9589	43	294	0	0	T	294	0.029166666666666667
tad_6	CCA4	all_length	0	5	C	10080	7792	1881	392	15	0	0	T	15	0.001488095238095238
tad_6	CCA4	all_length	0	6	A	10080	1876	8048	32	124	0	0	G	32	0.0031746031746031746
tad_6	CCA4	all_length	0	7	C	10080	7973	1911	179	17	0	0	T	17	0.0016865079365079366
tad_6	CCA4	all_length	0	8	C	10080	112	9878	67	23	0	0	T	23	0.002281746031746032
tad_6	CCA4	all_length	0	9	A	10080	9675	229	167	9	0	0	G	167	0.016567460317460318
tad_6	CCA4	all_length	0	10	C	10080	207	9775	86	12	0	0	T	12	0.0011904761904761906
tad_6	CCA4	all_length	0	11	C	10080	8105	1541	418	16	0	0	T	16	0.0015873015873015873
tad_6	CCA4	all_length	0	12	A	10080	1594	8139	305	42	0	0	G	305	0.030257936507936508
tad_6	CCA4	all_length	0	13	G	10080	247	78	9736	19	0	0		0	0
tad_6	CCA4	all_length	0	14	C	10080	191	9763	102	24	0	0	T	24	0.002380952380952381
tad_6	CCA4	all_length	0	15	A	10080	9815	213	45	7	0	0	G	45	0.004464285714285714
tad_6	CCA4	all_length	20	1	C	3631	2960	639	25	7	0	0	T	7	0.0019278435692646654
tad_6	CCA4	all_length	20	2	C	4620	27	4539	0	54	0	0	T	54	0.011688311688311689
tad_6	CCA4	all_length	20	3	A	8082	7776	62	242	2	0	0	G	242	0.02994308339519921
tad_6	CCA4	all_length	20	4	C	8265	67	7970	3	225	0	0	T	225	0.02722323049001815
tad_6	CCA4	all_length	20	5	C	8399	6987	1212	196	4	0	0	T	4	0.0004762471722824146
tad_6	CCA4	all_length	20	6	A	8332	1171	7063	1	97	0	0	G	1	0.00012001920307249159
tad_6	CCA4	all_length	20	7	C	8610	7234	1230	139	7	0	0	T	7	0.0008130081300813008
tad_6	CCA4	all_length	20	8	C	8542	31	8500	0	11	0	0	T	11	0.0012877546242097868
tad_6	CCA4	all_length	20	9	A	8125	7962	86	73	4	0	0	G	73	0.008984615384615384
tad_6	CCA4	all_length	20	10	C	8397	80	8253	60	4	0	0	T	4	0.00047636060497796833
tad_6	CCA4	all_length	20	11	C	7941	7016	868	54	3	0	0	T	3	0.00037778617302606723
tad_6	CCA4	all_length	20	12	A	7567	787	6767	6	7	0	0	G	6	0.0007929166116030131
tad_6	CCA4	all_length	20	13	G	7258	58	5	7190	5	0	0		0	0
tad_6	CCA4	all_length	20	14	C	7428	78	7349	1	0	0	0	T	0	0.0
tad_6	CCA4	all_length	20	15	A	6884	6874	5	5	0	0	0	G	5	0.000726321905868681
tad_6	CCA4	all_length	30	1	C	1310	1102	197	8	3	0	0	T	3	0.0022900763358778627
tad_6	CCA4	all_length	30	2	C	1617	5	1592	0	20	0	0	T	20	0.012368583797155226
tad_6	CCA4	all_length	30	3	A	2022	1957	23	41	1	0	0	G	41	0.020276953511374877
tad_6	CCA4	all_length	30	4	C	2156	22	2090	0	44	0	0	T	44	0.02040816326530612
tad_6	CCA4	all_length	30	5	C	2187	1824	331	31	1	0	0	T	1	0.0004572473708276177
tad_6	CCA4	all_length	30	6	A	2121	307	1794	1	19	0	0	G	1	0.0004714757190004715
tad_6	CCA4	all_length	30	7	C	2373	1995	350	27	1	0	0	T	1	0.00042140750105351877
tad_6	CCA4	all_length	30	8	C	2362	5	2357	0	0	0	0	T	0	0.0
tad_6	CCA4	all_length	30	9	A	2026	1998	19	8	1	0	0	G	8	0.003948667324777887
tad_6	CCA4	all_length	30	10	C	2256	21	2218	17	0	0	0	T	0	0.0
tad_6	CCA4	all_length	30	11	C	2136	1833	286	16	1	0	0	T	1	0.00046816479400749064
tad_6	CCA4	all_length	30	12	A	1933	273	1659	0	1	0	0	G	0	0.0
tad_6	CCA4	all_length	30	13	G	1991	21	0	1968	2	0	0		0	0
tad_6	CCA4	all_length	30	14	C	2031	38	1993	0	0	0	0	T	0	0.0
tad_6	CCA4	all_length	30	15	A	2130	2129	0	1	0	0	0	G	1	0.00046948356807511736
tad_6	CCA4	compatible	0	1	C	49	0	49	0	0	0	0	T	0	0.0
tad_6	CCA4	compatible	0	2	C	49	0	49	0	0	0	0	T	0	0.0
tad_6	CCA4	compatible	0	3	A	49	49	0	0	0	0	0	G	0	0.0
tad_6	CCA4	compatible	0	4	C	49	0	49	0	0	0	0	T	0	0.0
tad_6	CCA4	compatible	0	5	C	49	0	49	0	0	0	0	T	0	0.0
tad_6	CCA4	compatible	0	6	A	49	49	0	0	0	0	0	G	0	0.0
tad_6	CCA4	compatible	0	7	C	49	0	49	0	0	0	0	T	0	0.0
tad_6	CCA4	compatible	0	8	C	49	0	49	0	0	0	0	T	0	0.0
tad_6	CCA4	compatible	0	9	A	49	49	0	0	0	0	0	G	0	0.0
tad_6	CCA4	compatible	0	10	C	49	0	49	0	0	0	0	T	0	0.0
tad_6	CCA4	compatible	0	11	C	49	0	49	0	0	0	0	T	0	0.0
tad_6	CCA4	compatible	0	12	A	49	49	0	0	0	0	0	G	0	0.0
tad_6	CCA4	compatible	0	13	G	49	0	0	49	0	0	0		0	0
tad_6	CCA4	compatible	0	14	C	49	0	49	0	0	0	0	T	0	0.0
tad_6	CCA4	compatible	0	15	A	49	49	0	0	0	0	0	G	0	0.0
tad_6	CCA4	compatible	20	1	C	36	0	36	0	0	0	0	T	0	0.0
tad_6	CCA4	compatible	20	2	C	39	0	39	0	0	0	0	T	0	0.0
tad_6	CCA4	compatible	20	3	A	43	43	0	0	0	0	0	G	0	0.0
tad_6	CCA4	compatible	20	4	C	45	0	45	0	0	0	0	T	0	0.0
tad_6	CCA4	compatible	20	5	C	45	0	45	0	0	0	0	T	0	0.0
tad_6	CCA4	compatible	20	6	A	45	45	0	0	0	0	0	G	0	0.0
tad_6	CCA4	compatible	20	7	C	44	0	44	0	0	0	0	T	0	0.0
tad_6	CCA4	compatible	20	8	C	40	0	40	0	0	0	0	T	0	0.0
tad_6	CCA4	compatible	20	9	A	36	36	0	0	0	0	0	G	0	0.0
tad_6	CCA4	compatible	20	10	C	37	0	37	0	0	0	0	T	0	0.0
tad_6	CCA4	compatible	20	11	C	37	0	37	0	0	0	0	T	0	0.0
tad_6	CCA4	compatible	20	12	A	41	41	0	0	0	0	0	G	0	0.0
tad_6	CCA4	compatible	20	13	G	43	0	0	43	0	0	0		0	0
tad_6	CCA4	compatible	20	14	C	45	0	45	0	0	0	0	T	0	0.0
tad_6	CCA4	compatible	20	15	A	48	48	0	0	0	0	0	G	0	0.0
tad_6	CCA4	compatible	30	1	C	16	0	16	0	0	0	0	T	0	0.0
tad_6	CCA4	compatible	30	2	C	15	0	15	0	0	0	0	T	0	0.0
tad_6	CCA4	compatible	30	3	A	18	18	0	0	0	0	0	G	0	0.0
tad_6	CCA4	compatible	30	4	C	17	0	17	0	0	0	0	T	0	0.0
tad_6	CCA4	compatible	30	5	C	18	0	18	0	0	0	0	T	0	0.0
tad_6	CCA4	compatible	30	6	A	20	20	0	0	0	0	0	G	0	0.0
tad_6	CCA4	compatible	30	7	C	19	0	19	0	0	0	0	T	0	0.0
tad_6	CCA4	compatible	30	8	C	19	0	19	0	0	0	0	T	0	0.0
tad_6	CCA4	compatible	30	9	A	16	16	0	0	0	0	0	G	0	0.0
tad_6	CCA4	compatible	30	10	C	16	0	16	0	0	0	0	T	0	0.0
tad_6	CCA4	compatible	30	11	C	16	0	16	0	0	0	0	T	0	0.0
tad_6	CCA4	compatible	30	12	A	17	17	0	0	0	0	0	G	0	0.0
tad_6	CCA4	compatible	30	13	G	19	0	0	19	0	0	0		0	0
tad_6	CCA4	compatible	30	14	C	20	0	20	0	0	0	0	T	0	0.0
tad_6	CCA4	compatible	30	15	A	24	24	0	0	0	0	0	G	0	0.0
