## Supplementary material for "Self-extending DNA recording with stochastic and programmed writing": Source Data: support_sensitivity.tsv

sample	reference	min_all_body_Q	selection	min_occurrences	states	retained_reads
be_6	AC7	0	all_length	1	1594	571093
be_6	AC7	0	all_length	2	531	570030
be_6	AC7	0	all_length	3	354	569676
be_6	AC7	0	all_length	5	237	569279
be_6	AC7	0	all_length	10	141	568611
be_6	AC7	0	compatible	1	92	563382
be_6	AC7	0	compatible	2	90	563380
be_6	AC7	0	compatible	3	85	563370
be_6	AC7	0	compatible	5	80	563354
be_6	AC7	0	compatible	10	55	563138
be_6	AC7	0	target_converted	1	66	30607
be_6	AC7	0	target_converted	2	64	30605
be_6	AC7	0	target_converted	3	60	30597
be_6	AC7	0	target_converted	5	55	30581
be_6	AC7	0	target_converted	10	32	30383
be_6	AC7	20	all_length	1	83	290800
be_6	AC7	20	all_length	2	59	290776
be_6	AC7	20	all_length	3	48	290754
be_6	AC7	20	all_length	5	44	290741
be_6	AC7	20	all_length	10	36	290671
be_6	AC7	20	compatible	1	24	289828
be_6	AC7	20	compatible	2	24	289828
be_6	AC7	20	compatible	3	24	289828
be_6	AC7	20	compatible	5	24	289828
be_6	AC7	20	compatible	10	21	289801
be_6	AC7	20	target_converted	1	14	9473
be_6	AC7	20	target_converted	2	14	9473
be_6	AC7	20	target_converted	3	14	9473
be_6	AC7	20	target_converted	5	14	9473
be_6	AC7	20	target_converted	10	14	9473
be_6	AC7	30	all_length	1	54	124054
be_6	AC7	30	all_length	2	44	124044
be_6	AC7	30	all_length	3	40	124036
be_6	AC7	30	all_length	5	35	124019
be_6	AC7	30	all_length	10	24	123940
be_6	AC7	30	compatible	1	24	123777
be_6	AC7	30	compatible	2	24	123777
be_6	AC7	30	compatible	3	23	123775
be_6	AC7	30	compatible	5	21	123768
be_6	AC7	30	compatible	10	15	123727
be_6	AC7	30	target_converted	1	14	3976
be_6	AC7	30	target_converted	2	14	3976
be_6	AC7	30	target_converted	3	14	3976
be_6	AC7	30	target_converted	5	14	3976
be_6	AC7	30	target_converted	10	10	3948
be_6	AC8	0	all_length	1	1440	710202
be_6	AC8	0	all_length	2	437	709199
be_6	AC8	0	all_length	3	312	708949
be_6	AC8	0	all_length	5	226	708656
be_6	AC8	0	all_length	10	141	708040
be_6	AC8	0	compatible	1	126	698679
be_6	AC8	0	compatible	2	116	698669
be_6	AC8	0	compatible	3	113	698663
be_6	AC8	0	compatible	5	109	698650
be_6	AC8	0	compatible	10	84	698425
be_6	AC8	0	target_converted	1	102	203990
be_6	AC8	0	target_converted	2	92	203980
be_6	AC8	0	target_converted	3	89	203974
be_6	AC8	0	target_converted	5	86	203964
be_6	AC8	0	target_converted	10	62	203748
be_6	AC8	20	all_length	1	125	393868
be_6	AC8	20	all_length	2	87	393830
be_6	AC8	20	all_length	3	77	393810
be_6	AC8	20	all_length	5	68	393778
be_6	AC8	20	all_length	10	58	393704
be_6	AC8	20	compatible	1	48	389281
be_6	AC8	20	compatible	2	44	389277
be_6	AC8	20	compatible	3	41	389271
be_6	AC8	20	compatible	5	40	389268
be_6	AC8	20	compatible	10	36	389236
be_6	AC8	20	target_converted	1	37	90750
be_6	AC8	20	target_converted	2	33	90746
be_6	AC8	20	target_converted	3	30	90740
be_6	AC8	20	target_converted	5	29	90737
be_6	AC8	20	target_converted	10	26	90714
be_6	AC8	30	all_length	1	84	169410
be_6	AC8	30	all_length	2	68	169394
be_6	AC8	30	all_length	3	62	169382
be_6	AC8	30	all_length	5	50	169339
be_6	AC8	30	all_length	10	39	169262
be_6	AC8	30	compatible	1	45	167788
be_6	AC8	30	compatible	2	41	167784
be_6	AC8	30	compatible	3	39	167780
be_6	AC8	30	compatible	5	30	167748
be_6	AC8	30	compatible	10	25	167716
be_6	AC8	30	target_converted	1	34	38418
be_6	AC8	30	target_converted	2	31	38415
be_6	AC8	30	target_converted	3	29	38411
be_6	AC8	30	target_converted	5	23	38389
be_6	AC8	30	target_converted	10	19	38363
be_6	CCA4	0	all_length	1	1121	73859
be_6	CCA4	0	all_length	2	409	73147
be_6	CCA4	0	all_length	3	303	72935
be_6	CCA4	0	all_length	5	220	72657
be_6	CCA4	0	all_length	10	134	72047
be_6	CCA4	0	compatible	1	5	392
be_6	CCA4	0	compatible	2	1	388
be_6	CCA4	0	compatible	3	1	388
be_6	CCA4	0	compatible	5	1	388
be_6	CCA4	0	compatible	10	1	388
be_6	CCA4	0	target_converted	1	4	4
be_6	CCA4	0	target_converted	2	0	0
be_6	CCA4	0	target_converted	3	0	0
be_6	CCA4	0	target_converted	5	0	0
be_6	CCA4	0	target_converted	10	0	0
be_6	CCA4	20	all_length	1	67	22252
be_6	CCA4	20	all_length	2	55	22240
be_6	CCA4	20	all_length	3	43	22216
be_6	CCA4	20	all_length	5	35	22188
be_6	CCA4	20	all_length	10	27	22133
be_6	CCA4	20	compatible	1	1	243
be_6	CCA4	20	compatible	2	1	243
be_6	CCA4	20	compatible	3	1	243
be_6	CCA4	20	compatible	5	1	243
be_6	CCA4	20	compatible	10	1	243
be_6	CCA4	30	all_length	1	47	9171
be_6	CCA4	30	all_length	2	33	9157
be_6	CCA4	30	all_length	3	29	9149
be_6	CCA4	30	all_length	5	23	9128
be_6	CCA4	30	all_length	10	18	9097
be_6	CCA4	30	compatible	1	1	93
be_6	CCA4	30	compatible	2	1	93
be_6	CCA4	30	compatible	3	1	93
be_6	CCA4	30	compatible	5	1	93
be_6	CCA4	30	compatible	10	1	93
be_6	full_AC	0	compatible	1	508	1614553
be_6	full_AC	0	compatible	2	467	1614512
be_6	full_AC	0	compatible	3	455	1614488
be_6	full_AC	0	compatible	5	442	1614446
be_6	full_AC	0	compatible	10	316	1613337
be_6	full_AC	0	target_converted	1	356	270417
be_6	full_AC	0	target_converted	2	317	270378
be_6	full_AC	0	target_converted	3	306	270356
be_6	full_AC	0	target_converted	5	295	270320
be_6	full_AC	0	target_converted	10	192	269415
be_6	full_AC	20	compatible	1	154	834469
be_6	full_AC	20	compatible	2	148	834463
be_6	full_AC	20	compatible	3	143	834453
be_6	full_AC	20	compatible	5	139	834440
be_6	full_AC	20	compatible	10	121	834282
be_6	full_AC	20	target_converted	1	108	113140
be_6	full_AC	20	target_converted	2	102	113134
be_6	full_AC	20	target_converted	3	98	113126
be_6	full_AC	20	target_converted	5	96	113119
be_6	full_AC	20	target_converted	10	86	113033
be_6	full_AC	30	compatible	1	148	356915
be_6	full_AC	30	compatible	2	139	356906
be_6	full_AC	30	compatible	3	132	356892
be_6	full_AC	30	compatible	5	110	356815
be_6	full_AC	30	compatible	10	81	356632
be_6	full_AC	30	target_converted	1	103	47708
be_6	full_AC	30	target_converted	2	97	47702
be_6	full_AC	30	target_converted	3	91	47690
be_6	full_AC	30	target_converted	5	77	47640
be_6	full_AC	30	target_converted	10	60	47529
be_6	full_CCA	0	compatible	1	7	419
be_6	full_CCA	0	compatible	2	3	415
be_6	full_CCA	0	compatible	3	2	413
be_6	full_CCA	0	compatible	5	2	413
be_6	full_CCA	0	compatible	10	2	413
be_6	full_CCA	0	target_converted	1	4	4
be_6	full_CCA	0	target_converted	2	0	0
be_6	full_CCA	0	target_converted	3	0	0
be_6	full_CCA	0	target_converted	5	0	0
be_6	full_CCA	0	target_converted	10	0	0
be_6	full_CCA	20	compatible	1	3	256
be_6	full_CCA	20	compatible	2	2	255
be_6	full_CCA	20	compatible	3	2	255
be_6	full_CCA	20	compatible	5	2	255
be_6	full_CCA	20	compatible	10	2	255
be_6	full_CCA	30	compatible	1	2	99
be_6	full_CCA	30	compatible	2	2	99
be_6	full_CCA	30	compatible	3	2	99
be_6	full_CCA	30	compatible	5	2	99
be_6	full_CCA	30	compatible	10	1	93
tad_6	AC7	0	all_length	1	422	86619
tad_6	AC7	0	all_length	2	164	86361
tad_6	AC7	0	all_length	3	124	86281
tad_6	AC7	0	all_length	5	101	86205
tad_6	AC7	0	all_length	10	55	85856
tad_6	AC7	0	compatible	1	64	85570
tad_6	AC7	0	compatible	2	59	85565
tad_6	AC7	0	compatible	3	57	85561
tad_6	AC7	0	compatible	5	57	85561
tad_6	AC7	0	compatible	10	32	85337
tad_6	AC7	0	target_converted	1	47	1891
tad_6	AC7	0	target_converted	2	42	1886
tad_6	AC7	0	target_converted	3	41	1884
tad_6	AC7	0	target_converted	5	41	1884
tad_6	AC7	0	target_converted	10	21	1705
tad_6	AC7	20	all_length	1	44	35262
tad_6	AC7	20	all_length	2	35	35253
tad_6	AC7	20	all_length	3	32	35247
tad_6	AC7	20	all_length	5	29	35238
tad_6	AC7	20	all_length	10	18	35163
tad_6	AC7	20	compatible	1	23	35165
tad_6	AC7	20	compatible	2	22	35164
tad_6	AC7	20	compatible	3	22	35164
tad_6	AC7	20	compatible	5	22	35164
tad_6	AC7	20	compatible	10	16	35118
tad_6	AC7	20	target_converted	1	12	330
tad_6	AC7	20	target_converted	2	11	329
tad_6	AC7	20	target_converted	3	11	329
tad_6	AC7	20	target_converted	5	11	329
tad_6	AC7	20	target_converted	10	8	305
tad_6	AC7	30	all_length	1	34	11832
tad_6	AC7	30	all_length	2	21	11819
tad_6	AC7	30	all_length	3	20	11817
tad_6	AC7	30	all_length	5	17	11807
tad_6	AC7	30	all_length	10	10	11756
tad_6	AC7	30	compatible	1	22	11810
tad_6	AC7	30	compatible	2	19	11807
tad_6	AC7	30	compatible	3	18	11805
tad_6	AC7	30	compatible	5	16	11798
tad_6	AC7	30	compatible	10	10	11756
tad_6	AC7	30	target_converted	1	11	110
tad_6	AC7	30	target_converted	2	10	109
tad_6	AC7	30	target_converted	3	9	107
tad_6	AC7	30	target_converted	5	8	104
tad_6	AC7	30	target_converted	10	4	75
tad_6	AC8	0	all_length	1	397	105572
tad_6	AC8	0	all_length	2	171	105346
tad_6	AC8	0	all_length	3	140	105284
tad_6	AC8	0	all_length	5	127	105240
tad_6	AC8	0	all_length	10	79	104867
tad_6	AC8	0	compatible	1	106	104171
tad_6	AC8	0	compatible	2	100	104165
tad_6	AC8	0	compatible	3	98	104161
tad_6	AC8	0	compatible	5	96	104155
tad_6	AC8	0	compatible	10	68	103908
tad_6	AC8	0	target_converted	1	77	18587
tad_6	AC8	0	target_converted	2	74	18584
tad_6	AC8	0	target_converted	3	74	18584
tad_6	AC8	0	target_converted	5	72	18578
tad_6	AC8	0	target_converted	10	47	18358
tad_6	AC8	20	all_length	1	107	53089
tad_6	AC8	20	all_length	2	84	53066
tad_6	AC8	20	all_length	3	76	53050
tad_6	AC8	20	all_length	5	71	53033
tad_6	AC8	20	all_length	10	48	52869
tad_6	AC8	20	compatible	1	62	52623
tad_6	AC8	20	compatible	2	61	52622
tad_6	AC8	20	compatible	3	59	52618
tad_6	AC8	20	compatible	5	59	52618
tad_6	AC8	20	compatible	10	44	52498
tad_6	AC8	20	target_converted	1	43	9478
tad_6	AC8	20	target_converted	2	43	9478
tad_6	AC8	20	target_converted	3	42	9476
tad_6	AC8	20	target_converted	5	42	9476
tad_6	AC8	20	target_converted	10	28	9364
tad_6	AC8	30	all_length	1	77	18388
tad_6	AC8	30	all_length	2	63	18374
tad_6	AC8	30	all_length	3	55	18358
tad_6	AC8	30	all_length	5	47	18331
tad_6	AC8	30	all_length	10	31	18229
tad_6	AC8	30	compatible	1	60	18266
tad_6	AC8	30	compatible	2	56	18262
tad_6	AC8	30	compatible	3	51	18252
tad_6	AC8	30	compatible	5	43	18225
tad_6	AC8	30	compatible	10	28	18132
tad_6	AC8	30	target_converted	1	42	3171
tad_6	AC8	30	target_converted	2	39	3168
tad_6	AC8	30	target_converted	3	34	3158
tad_6	AC8	30	target_converted	5	28	3137
tad_6	AC8	30	target_converted	10	17	3071
tad_6	CCA4	0	all_length	1	344	10080
tad_6	CCA4	0	all_length	2	149	9885
tad_6	CCA4	0	all_length	3	111	9809
tad_6	CCA4	0	all_length	5	88	9728
tad_6	CCA4	0	all_length	10	50	9440
tad_6	CCA4	0	compatible	1	1	49
tad_6	CCA4	0	compatible	2	1	49
tad_6	CCA4	0	compatible	3	1	49
tad_6	CCA4	0	compatible	5	1	49
tad_6	CCA4	0	compatible	10	1	49
tad_6	CCA4	20	all_length	1	35	2326
tad_6	CCA4	20	all_length	2	25	2316
tad_6	CCA4	20	all_length	3	23	2312
tad_6	CCA4	20	all_length	5	18	2295
tad_6	CCA4	20	all_length	10	10	2239
tad_6	CCA4	20	compatible	1	1	26
tad_6	CCA4	20	compatible	2	1	26
tad_6	CCA4	20	compatible	3	1	26
tad_6	CCA4	20	compatible	5	1	26
tad_6	CCA4	20	compatible	10	1	26
tad_6	CCA4	30	all_length	1	22	760
tad_6	CCA4	30	all_length	2	19	757
tad_6	CCA4	30	all_length	3	16	751
tad_6	CCA4	30	all_length	5	10	729
tad_6	CCA4	30	all_length	10	4	693
tad_6	CCA4	30	compatible	1	1	11
tad_6	CCA4	30	compatible	2	1	11
tad_6	CCA4	30	compatible	3	1	11
tad_6	CCA4	30	compatible	5	1	11
tad_6	CCA4	30	compatible	10	1	11
tad_6	full_AC	0	compatible	1	341	235306
tad_6	full_AC	0	compatible	2	326	235291
tad_6	full_AC	0	compatible	3	320	235279
tad_6	full_AC	0	compatible	5	316	235267
tad_6	full_AC	0	compatible	10	183	234092
tad_6	full_AC	0	target_converted	1	223	24714
tad_6	full_AC	0	target_converted	2	212	24703
tad_6	full_AC	0	target_converted	3	210	24699
tad_6	full_AC	0	target_converted	5	207	24690
tad_6	full_AC	0	target_converted	10	112	23849
tad_6	full_AC	20	compatible	1	145	103539
tad_6	full_AC	20	compatible	2	143	103537
tad_6	full_AC	20	compatible	3	141	103533
tad_6	full_AC	20	compatible	5	141	103533
tad_6	full_AC	20	compatible	10	100	103208
tad_6	full_AC	20	target_converted	1	87	11708
tad_6	full_AC	20	target_converted	2	86	11707
tad_6	full_AC	20	target_converted	3	85	11705
tad_6	full_AC	20	target_converted	5	85	11705
tad_6	full_AC	20	target_converted	10	56	11473
tad_6	full_AC	30	compatible	1	141	35283
tad_6	full_AC	30	compatible	2	132	35274
tad_6	full_AC	30	compatible	3	118	35246
tad_6	full_AC	30	compatible	5	94	35163
tad_6	full_AC	30	compatible	10	56	34920
tad_6	full_AC	30	target_converted	1	84	3908
tad_6	full_AC	30	target_converted	2	78	3902
tad_6	full_AC	30	target_converted	3	70	3886
tad_6	full_AC	30	target_converted	5	51	3821
tad_6	full_AC	30	target_converted	10	28	3677
tad_6	full_CCA	0	compatible	1	2	51
tad_6	full_CCA	0	compatible	2	2	51
tad_6	full_CCA	0	compatible	3	1	49
tad_6	full_CCA	0	compatible	5	1	49
tad_6	full_CCA	0	compatible	10	1	49
tad_6	full_CCA	20	compatible	1	2	27
tad_6	full_CCA	20	compatible	2	1	26
tad_6	full_CCA	20	compatible	3	1	26
tad_6	full_CCA	20	compatible	5	1	26
tad_6	full_CCA	20	compatible	10	1	26
tad_6	full_CCA	30	compatible	1	2	12
tad_6	full_CCA	30	compatible	2	1	11
tad_6	full_CCA	30	compatible	3	1	11
tad_6	full_CCA	30	compatible	5	1	11
tad_6	full_CCA	30	compatible	10	1	11
