## Supplementary material for "Self-extending DNA recording with stochastic and programmed writing": Source Data: current_Fig2e_template_product_checks.tsv

body	length_nt	read_pairs	payload_positions	payloads	input_days	terminal_GCA	independent_template_segmentation	whole_body_encoded_in_one_aux_RTT	whole_body_in_any_aux_vector	payload_count_exceeds_one_RTT_capacity	observed_CCA_units	CCA_gain_above_four	max_CCA_nt_encoded_across_one_RTT_per_payload	CCA_gain_within_aux_template_sequence_budget	original_register_delta	state_class
CCACCACCACCACCACCAGCA	21	2590	0			True	True	False	False	False	6	2	0	False	2	pure_register_expansion
CCACCATAGCCACCAGTACCACCACCGCCACCAGCA	36	346	3	TAG,GTA,CCG	0,7,14	True	True	False	False	True	8	4	18	True	4	exact_programmed_multi_tag_with_expansion
CCACCAAGTCCACCATAGCCACCAGTACCACCACCGCCACCAGCA	45	37	4	AGT,TAG,GTA,CCG	0,0,7,14	True	True	False	False	True	10	6	24	True	6	exact_programmed_multi_tag_with_expansion
CCACCATAGCCACCATAGCCACCAGTACCACCAGTACCACCATAACCACCAGCA	54	8	5	TAG,TAG,GTA,GTA,TAA	0,0,7,7,14	True	True	False	False	True	12	8	30	True	8	exact_programmed_multi_tag_with_expansion
