## Supplementary material for "Self-extending DNA recording with stochastic and programmed writing": Source Data: exact_parser_products_without_nine_template_segmentation.tsv

body	length_nt	read_pairs	payload_positions	payloads	input_days	terminal_GCA	independent_template_segmentation	whole_body_encoded_in_one_aux_RTT	whole_body_in_any_aux_vector	payload_count_exceeds_one_RTT_capacity	observed_CCA_units	CCA_gain_above_four	max_CCA_nt_encoded_across_one_RTT_per_payload	CCA_gain_within_aux_template_sequence_budget	original_register_delta	state_class
CCACCACCTCCAGCA	15	1	1	CCT	unknown	True	False	False	False	False	3	-1	6	True	-1	exact_boundary_candidate_single_tag_with_contraction
CCACCAGTACCTCCACCAGTACCACCAGTCCCACCAGCA	39	1	4	GTA,CCT,GTA,GTC	7,unknown,7,7	True	False	False	False	True	8	4	24	True	4	exact_boundary_candidate_multi_tag_with_expansion
CCACCACAACCAGCA	15	1	1	CAA	unknown	True	False	False	False	False	3	-1	6	True	-1	exact_boundary_candidate_single_tag_with_contraction
CCACCAGTTCCACCAACAGTTCCACCAGTTCCACCAGTACCACCAGTACCACCAGCA	57	1	6	GTT,ACA,GTT,GTT,GTA,GTA	0,unknown,0,0,7,7	True	False	False	False	True	12	8	36	True	8	exact_boundary_candidate_multi_tag_with_expansion
CCACCATAGCCACCAAGTCCACCATAGCCACCAGTCCCACCAGTACCACCACTAGCACCAGCA	63	1	7	TAG,AGT,TAG,GTC,GTA,CTA,GCA	0,0,0,7,7,7,unknown	True	False	False	False	True	13	9	42	True	9	exact_boundary_candidate_multi_tag_with_expansion
CCACCACCATAGCCACCAGTTCCACCAGATCCACCATAGCCACCACCAGCA	51	1	4	TAG,GTT,GAT,TAG	0,0,unknown,0	True	False	False	False	True	12	8	24	True	8	exact_boundary_candidate_multi_tag_with_expansion
