## Supplementary material for "Self-extending DNA recording with stochastic and programmed writing": Source Data: initial_four_CCA_opposite_strand_PAM_contexts.tsv

body_start_0based	template_start_1based	record_forward_triplet	opposite_strand_PAM	opposite_strand_downstream20	opposite_strand_downstream32	matches_complete_archived_aux_targeting_field	scope
0	1626	CCA	TGG	TCTAACCCTGCTGGTGGTGG	GCTATTTCTAGCTCTAACCCTGCTGGTGGTGG	True	sequence PAM context and archived field comparison; functional spacer/nicking geometry not inferred
3	1629	CCA	TGG	AGCTCTAACCCTGCTGGTGG	CTTGCTATTTCTAGCTCTAACCCTGCTGGTGG	False	sequence PAM context and archived field comparison; functional spacer/nicking geometry not inferred
6	1632	CCA	TGG	TCTAGCTCTAACCCTGCTGG	TAACTTGCTATTTCTAGCTCTAACCCTGCTGG	False	sequence PAM context and archived field comparison; functional spacer/nicking geometry not inferred
9	1635	CCA	TGG	ATTTCTAGCTCTAACCCTGC	GGTTAACTTGCTATTTCTAGCTCTAACCCTGC	False	sequence PAM context and archived field comparison; functional spacer/nicking geometry not inferred
