## Supplementary material for "Self-extending DNA recording with stochastic and programmed writing": Source Data: nine_aux_input_and_provenance.tsv

payload	input_day	RTT	PBS	RTT_nt	RTT_CCA_units_before_payload	RTT_payload_occurrences	original_map_hits	exact_Sanger_basecall_window_hits	full_sequence_sha256
TAG	0	CCACCATAG	CCACCAGCA	9	2	1	2	8	e08030cbb1fd7b5ea0e76fd7c8b5064d7a1211d4360f758231debc694ade395a
AGT	0	CCACCAAGT	CCACCAGCA	9	2	1	3	5	d75187db225db7034e2acfdb28dfd680dfd71b903c21e4ee085d5d46f0155bce
GTT	0	CCACCAGTT	CCACCAGCA	9	2	1	5	10	c60ac61324e5ca627b69266438ddcf21a6541e8134b441cfe7f69127df25e5a9
GTA	7	CCACCAGTA	CCACCAGCA	9	2	1	2	7	79ad80513ebd8e268d3adb6a848d97d4b029869dd857c87f845d5539d26674a7
GTC	7	CCACCAGTC	CCACCAGCA	9	2	1	0	0	ed0af6ad4b96b94dc8f70cab52bd43acb3d2fa8cea2f59f429194b2fa37c3a2c
CTA	7	CCACCACTA	CCACCAGCA	9	2	1	0	0	27871bf311fddc3f5f94344d6ed25a3c21137f364d13cfb4956d7320a4ae1392
CCG	14	CCACCACCG	CCACCAGCA	9	2	1	0	0	33d1bc5e615620605b3de01894d5d81ef67b48d2ecd314e3cb92d848ec2d69f4
TAA	14	CCACCATAA	CCACCAGCA	9	2	1	0	0	642278cf86009a0cefbec15ab9199a401743956ab1c4585d85b76e72de1c8cd1
AGC	14	CCACCAAGC	CCACCAGCA	9	2	1	0	0	3e144692346d8183c0053db32ec9e40278a76566f3661169304bea5c1f1ddcd9
