## Supplementary material for "Self-extending DNA recording with stochastic and programmed writing": Source Data: original_map_matches.tsv

payload	coordinates_1based	map_sequence_sha256	file_sha256
GTT	386	5c2bc4b969d27c8a47f49844db8db44838f06180aa059e974a3b8b0562f0eb7e	d0a622876800e40f7732b6825728f2fe9d49da6a3a16452ad5b02cb7d659fe63
GTT	1724	c60ac61324e5ca627b69266438ddcf21a6541e8134b441cfe7f69127df25e5a9	8bef253b682db2dd4998b11003dbfd72702c9033af22086927528f720d9598d9
GTT	150	7c6aed6099898c35ba8bfed5d7987938f533992998b9851657e0fb2d5ba4f116	6f4f042bb86fafd17a77aa8ce2739dac8ce56d0e0175c5cc57696f97452c5448
GTT	150	4f82b642c2d813a2a1a184af50d1c0cbd0b8be39bd63e217b81f37a6a9bd62e5	86c5768b8ec32231f9d23547b348825e0c720751b0f4564237f5facd9e4338a6
AGT	1724	d75187db225db7034e2acfdb28dfd680dfd71b903c21e4ee085d5d46f0155bce	eba7caf94201aad542250567e176dd780b01c87a3c2cc445196b72c111f77d24
AGT	150	181ab21977a5f977b61add458611eb9ca994b2c01ee0715c2a8772ab8fd79902	1c5345be6c56f96c8f0325c3a4878103782a868abfca483db071c9309c3ef049
TAG	1724	e08030cbb1fd7b5ea0e76fd7c8b5064d7a1211d4360f758231debc694ade395a	d61a08a646c333986c80903ffe92539baed04e816f935295c5e2f1ae0d2977c7
GTA	1724	79ad80513ebd8e268d3adb6a848d97d4b029869dd857c87f845d5539d26674a7	10d654b188d35fdb9d8603b1a4d03076284f8360cfe546fdb219f897a9110473
GTT	5	897573e99c5acc6aefb7481609265e3292212d86d99f65cb0aa0da95180b64a0	0368cccc13d9783c0502aa619cfb23764f1d85af3fdc6734b92576f7332d3e00
AGT	5	18af74769ee6699ba940a3181c7517511a020d2326bf0b4fe9335a3b41752b52	066e1b4143e9524c72012634206c6b7629d09684ece80305c956c75e069896a8
TAG	5	702f7450586f18a670d7659fc655f5f07c1007b95a40c6757f6f707dc2d91152	062f1c39430ee7be1bbb7986b3de7ed9331bb250e120041e68e98251bb745059
GTA	5	cf61017632d06d3f0fcc8c83b0b8118d2a6f4da964936b8378c0c3495ecc45e1	281f8922ce59f748a7087eb662fc09791c2b5a91571fdd3391555501c72b2d1d
