## Supplementary material for "Self-extending DNA recording with stochastic and programmed writing": Source Data: original_Sanger_basecall_window_matches.tsv

payload	strand	window_1based	window_length	basecall_status	file_sha256
AGT	+	147	18	exact window only; trace quality/clone/sample link not established	b76081b54fac2088bc2e6a19f42710400bc748c47404a288f82f08bbab4cc00b
AGT	+	152	18	exact window only; trace quality/clone/sample link not established	f5fa210c551bdcf9efb3e651b0195c41d9a3443ae58257a40586cbd86d110a07
AGT	+	154	18	exact window only; trace quality/clone/sample link not established	01c7b56d176f83b743cc714f775ee26a34d9f94ad5549d7226e9793f14c32d60
AGT	+	155	18	exact window only; trace quality/clone/sample link not established	3cbcd1904b42b5fd7cfa351b1e6b9bf902f5631a63d5e05030b663be284a06d4
AGT	+	140	18	exact window only; trace quality/clone/sample link not established	eb1f652dcc1bd8e2e1b015aabfe67f5602268108289934d681b924b4b39f7752
GTA	+	155	18	exact window only; trace quality/clone/sample link not established	ee19ef724db845f1538d4f5053998956421959e8fa9c0540e6ec7ebf091fd810
GTA	+	153	18	exact window only; trace quality/clone/sample link not established	8be62eecaba72a606d965114c949a8204726f584ada649ad3736af2f4193e052
GTA	+	153	18	exact window only; trace quality/clone/sample link not established	d9b36d36ca9b27d4c72e327975f472b77250725f29fc6cb628b8d92d4ed0ee35
GTA	+	154	18	exact window only; trace quality/clone/sample link not established	bd099d994a5468fa5844435ef3122c1ddc62df9847d47f2d25cf648cee046614
GTA	+	154	18	exact window only; trace quality/clone/sample link not established	8ca42b71f0119503da3ceec15dab524958b462f0978eb30b29ec1d6e151948b6
GTA	+	150	18	exact window only; trace quality/clone/sample link not established	409cab68e058a37165b9050b8c55250b6738ab698a2ebeb1a3b1df462190167c
GTA	+	154	18	exact window only; trace quality/clone/sample link not established	16658e670c40e81f623906294ed9c458177b1af1c45daf3458167efab602bf70
TAG	+	145	18	exact window only; trace quality/clone/sample link not established	40acf8d43b5b584dd63a1476a07825e28cfdc03ea8da85fd2e2668ca5dd23499
TAG	+	152	18	exact window only; trace quality/clone/sample link not established	1f854c8ff370ffcaf8de29557302c6bf3bf0b7ddd0be4108f5fde3a896047bb3
TAG	+	151	18	exact window only; trace quality/clone/sample link not established	b6ae05b1b182756ae850c42a5683831cd772da0741d9f00d6c39bb74d69672ce
TAG	+	150	18	exact window only; trace quality/clone/sample link not established	56751d4e941ad592c60bdf8df33bbb7d30714ef81f2301106bc0470c32abdcdf
TAG	+	147	18	exact window only; trace quality/clone/sample link not established	2f3cba119de27440eb7979b620c790d6bf8180ac962094de34a6e35ed753345e
TAG	+	146	18	exact window only; trace quality/clone/sample link not established	7b7dac231b8891056f4fc0e72bb83e0dadd88d2186651b59a1675ab9ece8925d
TAG	+	155	18	exact window only; trace quality/clone/sample link not established	ce17ad02242165ec12e7d38cbce0ad6f41ddf1fd45d8c8c31a6f649d2d63296e
TAG	+	152	18	exact window only; trace quality/clone/sample link not established	f40903fc041d7d4d1d6af24b34f615275621adc29346807cdc1c1f83bcb71aae
GTT	+	150	18	exact window only; trace quality/clone/sample link not established	643f3113dce128f3d69ffbffe898223854fadb9e1d5ed8c5698e0739efeedfb6
GTT	+	144	18	exact window only; trace quality/clone/sample link not established	b55a5b08594ee44d76dffdd49dbc74dd640004ddb5682dd9c3565ca22b6da21b
GTT	+	146	18	exact window only; trace quality/clone/sample link not established	d9a28cfcb0cdc796553bb894c48918bbf076353e7c8f2be527f2f8181ba8dcd2
GTT	+	152	18	exact window only; trace quality/clone/sample link not established	1bab20c54f143d32536fef4f9933fcb1c5c5eaab62278943ea30ab9eb2f1ad97
GTT	+	150	18	exact window only; trace quality/clone/sample link not established	3b66676c7df1f21824ca0fa5e4b2ccaf2245148c284a34495e402ae0beafba0e
GTT	+	145	18	exact window only; trace quality/clone/sample link not established	5324128d92f476d8c0653a7878991d4ae02381e8b0078b94d844c8f6f5e9a175
GTT	+	152	18	exact window only; trace quality/clone/sample link not established	bfa1240679113f126c3a8e6ffa3f8ca46aaec0cbedd5bf22244003abe8aadb83
GTT	+	144	18	exact window only; trace quality/clone/sample link not established	5039e0df2ae71a4ac0484e2dd49915c0a0c5b037737ac795e39ec182a17d0704
GTT	+	140	18	exact window only; trace quality/clone/sample link not established	9d6b025bf398cb61feced23f83bf02c52499b98f2cd72e2403a1afb31043f20d
GTT	+	142	18	exact window only; trace quality/clone/sample link not established	3378108a4d05896b75f830d25603f85ab6112fa8e4b8be933ae9de5f2182bae9
