## Supplementary material for "Self-extending DNA recording with stochastic and programmed writing": Source Data: canonical_endpoint_keys.tsv

state_id	sequence	units	prefix8_visible	short_endpoint_boundary	full_pattern	pooled_UMI
S_e456a09f389996a5	ACACACACACACACACACACACGCA	11	00000000	False	00000000000	1
S_3a72418af3f3b07b	ACACACACACACACACACACGCA	10	00000000	False	0000000000	8
S_424ab362b8422fa4	ACACACACACACACACACGCA	9	00000000	False	000000000	55
S_6620270550aa9a33	ACACACACACACACACGCA	8	00000000	False	00000000	629
S_54d20c9119b10899	ACACACACACACACATGCA	8	00000001	False	00000001	1
S_d619809f457aa97b	ACACACACACACACGCA	7	0000000	True	0000000	202
S_f028edf18b1afd10	ACACACACACACGCA	6	000000	True	000000	18
S_c74c372bc52982c7	ACACACACACATACACACACACACGCA	12	00000100	False	000001000000	1
S_bad8636aa714bb19	ACACACACACATACACGCA	8	00000100	False	00000100	3
S_224cfb4ec9bb087d	ACACACACACATACGCA	7	0000010	True	0000010	1
S_8e2bb86bc4a5d1a0	ACACACACACGCA	5	00000	True	00000	3
S_bcdf829af107228c	ACACACACATACACACGCA	8	00001000	False	00001000	16
S_854bf697df7d12c1	ACACACACGCA	4	0000	True	0000	4
S_c76f3607a135458c	ACACACATACACACACACACGCA	10	00010000	False	0001000000	1
S_58e834bd94bbbafa	ACACACATACACACACGCA	8	00010000	False	00010000	21
S_e9783e7badbd7518	ACACACATACACACGCA	7	0001000	True	0001000	1
S_06e609c7fd1fdeb8	ACACACATATACACACACACACGCA	11	00011000	False	00011000000	1
S_2e48fce4f4230291	ACACACATATACACACACACGCA	10	00011000	False	0001100000	1
S_e38f10109a7733ff	ACACATACACACACACACACGCA	10	00100000	False	0010000000	1
S_7efc6e4dcc74c156	ACACATACACACACACACGCA	9	00100000	False	001000000	8
S_f1de9c1e3f21a47b	ACACATACACACACACGCA	8	00100000	False	00100000	270
S_4fefb0ff7bd60cf7	ACACATACACACACGCA	7	0010000	True	0010000	16
S_7d984bc02b609b10	ACACATACACACGCA	6	001000	True	001000	1
S_ca364634782ce462	ACACATACACATACACACGCA	9	00100100	False	001001000	1
S_a88d378458bf615d	ACACATACACATACACGCA	8	00100100	False	00100100	1
S_dda78b6d2850aa9b	ACACATACATACACACGCA	8	00101000	False	00101000	3
S_b0db445caefa1d79	ACACATATACACACACGCA	8	00110000	False	00110000	5
S_84c778d89a361569	ACATACACACACACACACACGCA	10	01000000	False	0100000000	7
S_6e933f81ca040e16	ACATACACACACACACACGCA	9	01000000	False	010000000	136
S_7d938a7303b7dd97	ACATACACACACACACATGCA	9	01000000	False	010000001	1
S_c61559c4c54df2ff	ACATACACACACACACGCA	8	01000000	False	01000000	2452
S_4424b8f202139f32	ACATACACACACACATGCA	8	01000001	False	01000001	4
S_204913b79ec587ee	ACATACACACACACGCA	7	0100000	True	0100000	196
S_5a2a60e83f4224f6	ACATACACACACATACGCA	8	01000010	False	01000010	3
S_c953ea162dc99c1b	ACATACACACACGCA	6	010000	True	010000	9
S_8db474a345cf9b32	ACATACACACATACACGCA	8	01000100	False	01000100	9
S_1df42168367e9ec9	ACATACACACGCA	5	01000	True	01000	1
S_a1d912012726ae41	ACATACACATACACACGCA	8	01001000	False	01001000	25
S_9c981906fc799ed0	ACATACACGCA	4	0100	True	0100	1
S_b690f99077208cc7	ACATACATACACACACACGCA	9	01010000	False	010100000	1
S_abf82709a43f61d8	ACATACATACACACACGCA	8	01010000	False	01010000	147
S_46ba5640803db9a4	ACATACATACACATACGCA	8	01010010	False	01010010	1
S_f0bfb87a6db9c9ee	ACATACATATACACACGCA	8	01011000	False	01011000	1
S_cbb65594bf0fba3d	ACATATACACACACACACACACGCA	11	01100000	False	01100000000	1
S_9a8a59a28244cc09	ACATATACACACACACACACGCA	10	01100000	False	0110000000	4
S_50c6b80143cc1429	ACATATACACACACACACGCA	9	01100000	False	011000000	136
S_785e39751ff08e10	ACATATACACACACACATGCA	9	01100000	False	011000001	1
S_ae8f0abfff836db0	ACATATACACACACACGCA	8	01100000	False	01100000	4668
S_5630aa629ac2ff38	ACATATACACACACATGCA	8	01100001	False	01100001	10
S_61ba77137e9b9832	ACATATACACACACGCA	7	0110000	True	0110000	172
S_dce69638eba115a2	ACATATACACACATACGCA	8	01100010	False	01100010	4
S_cb0a561f41363064	ACATATACACACGCA	6	011000	True	011000	10
S_0136d81f1be32780	ACATATACACATACACGCA	8	01100100	False	01100100	80
S_e98095bd646c5f52	ACATATACATACACACACGCA	9	01101000	False	011010000	1
S_b7f328f86e243e22	ACATATACATACACACGCA	8	01101000	False	01101000	54
S_cdc1081cf7a6c5f2	ACATATACATACACATGCA	8	01101001	False	01101001	1
S_d3fc6e2b3a7af478	ACATATACATACATACGCA	8	01101010	False	01101010	1
S_a943af68cf24ab88	ACATATATACACACACACGCA	9	01110000	False	011100000	5
S_00a875ec0869bc2f	ACATATATACACACACGCA	8	01110000	False	01110000	146
S_ae9932755d776898	ACATATATATACACACACGCA	9	01111000	False	011110000	1
S_40b74716d81cde6a	ACATATATATACACACGCA	8	01111000	False	01111000	6
S_0d8868b159dc1496	ATACACACACACACACACACGCA	10	10000000	False	1000000000	2
S_23b6612d4712b6e7	ATACACACACACACACACGCA	9	10000000	False	100000000	5
S_6941c2d39ba842ed	ATACACACACACACACGCA	8	10000000	False	10000000	108
S_1ae93a041fbaf17a	ATACACACACACACGCA	7	1000000	True	1000000	44
S_802fd65f720c580b	ATACACACACACGCA	6	100000	True	100000	4
S_309679484e7c37be	ATACACATACACACACGCA	8	10010000	False	10010000	1
S_bdf37953a8f4038f	ATACATACACACACACACGCA	9	10100000	False	101000000	2
S_bb4ee681153c9a81	ATACATACACACACACGCA	8	10100000	False	10100000	160
S_32d61edcfc4fc74c	ATACATACACACACGCA	7	1010000	True	1010000	3
S_c1e19f7bb3c449ae	ATACATATACACACACGCA	8	10110000	False	10110000	2
S_52f13706d1bec5ee	ATATACACACACACACACACGCA	10	11000000	False	1100000000	5
S_0ad73a314d59e387	ATATACACACACACACACGCA	9	11000000	False	110000000	51
S_81e47493b95effcd	ATATACACACACACACGCA	8	11000000	False	11000000	1036
S_91ac1116f9eb0c4e	ATATACACACACACGCA	7	1100000	True	1100000	128
S_a83b39019703dc18	ATATACACACACATACGCA	8	11000010	False	11000010	1
S_83278e208f0152da	ATATACACACACATGCA	7	1100001	True	1100001	2
S_5487f15dd9ec5e0b	ATATACACACACGCA	6	110000	True	110000	9
S_7cfd646c907a3c1e	ATATACACACATACACGCA	8	11000100	False	11000100	1
S_fdeb4a12244de54f	ATATACACACGCA	5	11000	True	11000	1
S_5a2c80d53e3019aa	ATATACACATACACACACGCA	9	11001000	False	110010000	1
S_6b61e21bf01a536a	ATATACACATACACACGCA	8	11001000	False	11001000	9
S_35c6e48c07b0ad7e	ATATACATACACACACACGCA	9	11010000	False	110100000	1
S_00606d52a8a1f932	ATATACATACACACACGCA	8	11010000	False	11010000	45
S_f2088b20bc18c9af	ATATACATACACACGCA	7	1101000	True	1101000	1
S_a7ad98fbb79a0424	ATATATACACACACACACACACACACACGCA	14	11100000	False	11100000000000	1
S_66e1090633ebd78d	ATATATACACACACACACACGCA	10	11100000	False	1110000000	1
S_7f90ab6f78579f94	ATATATACACACACACACGCA	9	11100000	False	111000000	92
S_e49f28169b614636	ATATATACACACACACGCA	8	11100000	False	11100000	3256
S_cd4876326c94be20	ATATATACACACACATGCA	8	11100001	False	11100001	4
S_c697b3861cab20f6	ATATATACACACACGCA	7	1110000	True	1110000	146
S_eed6ae0a6ff6efb6	ATATATACACACGCA	6	111000	True	111000	12
S_9dc1bde44d889f9d	ATATATACACATACACGCA	8	11100100	False	11100100	36
S_075744b051db8137	ATATATACATACACACGCA	8	11101000	False	11101000	49
S_f5e7de7a0dad26d4	ATATATATACACACACACACGCA	10	11110000	False	1111000000	2
S_22fe690ff311c208	ATATATATACACACACACGCA	9	11110000	False	111100000	7
S_820b4fd5ac9340af	ATATATATACACACACGCA	8	11110000	False	11110000	117
S_077f04df49d9c397	ATATATATACACACATGCA	8	11110001	False	11110001	1
S_ef1f30b70d1d854b	ATATATATACACACGCA	7	1111000	True	1111000	3
S_86842fef31d0d7db	ATATATATACATACACGCA	8	11110100	False	11110100	2
S_1a579d04354ef314	ATATATATATACACACACACGCA	10	11111000	False	1111100000	1
S_b1066af07213cb52	ATATATATATACACACGCA	8	11111000	False	11111000	4
