## Supplementary material for "Self-extending DNA recording with stochastic and programmed writing": Source Data: information_decomposition.tsv

weight	states	total_weight	H_full_bits	H_prefix_bits	H_prefix_length_bits	H_length_given_prefix_bits	H_distal_given_prefix_length_bits	prefix_to_full_increment_bits	prefix_fraction_of_full_information	H_length_bits	H_pattern_given_length_bits	chain_residual_bits	max_probability_sum_error
equal_unique_states	102	102	6.672425341971495	5.901550925470606	6.633209655696985	0.7316587302263784	0.03921568627451055	0.770874416500889	0.8844686336688004	2.4988100666996673	4.173615275271828	0.0	0.0
pooled_spot_UMI	102	14924	3.2943525351070813	3.066479058159439	3.293208679712342	0.22672962155290266	0.0011438553947393792	0.22787347694764204	0.9308290553244524	0.6172489427583282	2.677103592348753	0.0	0.0
