## Supplementary material for "Self-extending DNA recording with stochastic and programmed writing": Source Data: paired_display_data.tsv

weight	effect_pp	lower_pp	upper_pp	P	q	family_size
binary_presence	0.039514548757379996	-0.09811275649999002	0.09456547086032002	0.4337	0.6542	9
equal_records_per_spot	0.038623556951070004	-0.08879677296200995	0.08460598541831002	0.3842	0.6542	9
log1p_UMI_per_spot	0.039096341473350005	-0.08843347538400005	0.08466613140842	0.3792	0.6542	9
