## Supplementary material for "Self-extending DNA recording with stochastic and programmed writing": Source Data: RNA_display_data.tsv

group_display_index	group_id	programme	effect	P	q	q_passed
1	E_00606d52a8a1f932	Tumour epithelial	-0.1302380710840225	0.3585	0.9033572093023255	False
1	E_00606d52a8a1f932	EMT/invasion	0.2440399974584579	0.0968	0.9032823529411764	False
1	E_00606d52a8a1f932	Hypoxia/glycolysis	-0.1299100071191787	0.376	0.9033572093023255	False
1	E_00606d52a8a1f932	Proliferation	-0.0070125898346304	0.9584	0.9939375	False
1	E_00606d52a8a1f932	Interferon response	0.1608114391565323	0.2137	0.9032823529411764	False
1	E_00606d52a8a1f932	Pan-immune	-0.1290926337242126	0.4096	0.9038165975103734	False
1	E_00606d52a8a1f932	Myeloid	-0.0913359299302101	0.5168	0.9182229357798166	False
1	E_00606d52a8a1f932	Fibroblast/ECM	0.0147839467972517	0.9293	0.986995041322314	False
1	E_00606d52a8a1f932	Vascular	-0.1451427042484283	0.3698	0.9033572093023255	False
2	E_00a875ec0869bc2f	Tumour epithelial	0.0481399819254875	0.5494	0.9182229357798166	False
2	E_00a875ec0869bc2f	EMT/invasion	0.1034011542797088	0.1904	0.9032823529411764	False
2	E_00a875ec0869bc2f	Hypoxia/glycolysis	0.0323564149439334	0.6916	0.940004347826087	False
2	E_00a875ec0869bc2f	Proliferation	0.0209874976426363	0.8102	0.960456433408578	False
2	E_00a875ec0869bc2f	Interferon response	0.1241241618990898	0.1271	0.9032823529411764	False
2	E_00a875ec0869bc2f	Pan-immune	-0.1028417274355888	0.1563	0.9032823529411764	False
2	E_00a875ec0869bc2f	Myeloid	0.0701848790049552	0.3912	0.9038165975103734	False
2	E_00a875ec0869bc2f	Fibroblast/ECM	0.0121000977233052	0.8872	0.97686	False
2	E_00a875ec0869bc2f	Vascular	0.0783378481864929	0.3543	0.9033572093023255	False
3	E_0136d81f1be32780	Tumour epithelial	0.0860910713672638	0.4208	0.9038165975103734	False
3	E_0136d81f1be32780	EMT/invasion	0.004306542687118	0.9676	0.9939375	False
3	E_0136d81f1be32780	Hypoxia/glycolysis	0.0042876512743532	0.9711	0.9939375	False
3	E_0136d81f1be32780	Proliferation	0.065428651869297	0.5592	0.9182229357798166	False
3	E_0136d81f1be32780	Interferon response	-0.1898700445890426	0.0957	0.9032823529411764	False
3	E_0136d81f1be32780	Pan-immune	0.0194278843700885	0.8656	0.97686	False
3	E_0136d81f1be32780	Myeloid	-0.066769503057003	0.5483	0.9182229357798166	False
3	E_0136d81f1be32780	Fibroblast/ECM	0.0374048352241516	0.7663	0.9449805288461538	False
3	E_0136d81f1be32780	Vascular	-0.2748178839683532	0.0137	0.46854	False
4	E_075744b051db8137	Tumour epithelial	-0.0555000975728035	0.6591	0.940004347826087	False
4	E_075744b051db8137	EMT/invasion	-0.0691439509391784	0.584	0.9182229357798166	False
4	E_075744b051db8137	Hypoxia/glycolysis	0.0211770869791507	0.8719	0.97686	False
4	E_075744b051db8137	Proliferation	0.1201202049851417	0.4213	0.9038165975103734	False
4	E_075744b051db8137	Interferon response	0.2868038117885589	0.0525	0.7303499999999999	False
4	E_075744b051db8137	Pan-immune	-0.1211524680256843	0.3506	0.9033572093023255	False
4	E_075744b051db8137	Myeloid	-0.1762919574975967	0.1794	0.9032823529411764	False
4	E_075744b051db8137	Fibroblast/ECM	0.0663668066263198	0.5807	0.9182229357798166	False
4	E_075744b051db8137	Vascular	-0.0674882903695106	0.6256	0.9235474137931036	False
5	E_0ad73a314d59e387	Tumour epithelial	0.1519259810447693	0.231	0.9032823529411764	False
5	E_0ad73a314d59e387	EMT/invasion	0.1378137320280075	0.2651	0.9032823529411764	False
5	E_0ad73a314d59e387	Hypoxia/glycolysis	0.1262760013341903	0.3556	0.9033572093023255	False
5	E_0ad73a314d59e387	Proliferation	0.1316370964050293	0.3595	0.9033572093023255	False
5	E_0ad73a314d59e387	Interferon response	0.0528397224843502	0.7275	0.940004347826087	False
5	E_0ad73a314d59e387	Pan-immune	-0.0526440143585205	0.7402	0.940004347826087	False
5	E_0ad73a314d59e387	Myeloid	0.0285039972513914	0.8374	0.9653622471910112	False
5	E_0ad73a314d59e387	Fibroblast/ECM	0.154240995645523	0.216	0.9032823529411764	False
5	E_0ad73a314d59e387	Vascular	0.2657868862152099	0.0522	0.7303499999999999	False
6	E_1ae93a041fbaf17a	Tumour epithelial	-0.0872301533818245	0.5048	0.9182229357798166	False
6	E_1ae93a041fbaf17a	EMT/invasion	0.1574438959360122	0.2547	0.9032823529411764	False
6	E_1ae93a041fbaf17a	Hypoxia/glycolysis	0.0052619413472712	0.9697	0.9939375	False
6	E_1ae93a041fbaf17a	Proliferation	0.0943091660737991	0.5359	0.9182229357798166	False
6	E_1ae93a041fbaf17a	Interferon response	0.076186366379261	0.6186	0.9211695652173916	False
6	E_1ae93a041fbaf17a	Pan-immune	-0.1245563700795173	0.3548	0.9033572093023255	False
6	E_1ae93a041fbaf17a	Myeloid	0.2218218892812729	0.0958	0.9032823529411764	False
6	E_1ae93a041fbaf17a	Fibroblast/ECM	0.1154693290591239	0.3745	0.9033572093023255	False
6	E_1ae93a041fbaf17a	Vascular	-0.0797334387898445	0.5608	0.9182229357798166	False
7	E_204913b79ec587ee	Tumour epithelial	-0.0037085500080138	0.9572	0.9939375	False
7	E_204913b79ec587ee	EMT/invasion	0.0190010443329811	0.7753	0.9499682577565632	False
7	E_204913b79ec587ee	Hypoxia/glycolysis	0.0208950582891702	0.7568	0.940004347826087	False
7	E_204913b79ec587ee	Proliferation	-0.0506553687155246	0.486	0.916610294117647	False
7	E_204913b79ec587ee	Interferon response	0.0143187399953603	0.8469	0.9741248878923768	False
7	E_204913b79ec587ee	Pan-immune	-0.020255459472537	0.7393	0.940004347826087	False
7	E_204913b79ec587ee	Myeloid	0.0967139452695846	0.159	0.9032823529411764	False
7	E_204913b79ec587ee	Fibroblast/ECM	-0.0170491840690374	0.8126	0.960456433408578	False
7	E_204913b79ec587ee	Vascular	-0.0274183899164199	0.6957	0.940004347826087	False
8	E_424ab362b8422fa4	Tumour epithelial	0.0998653918504715	0.4177	0.9038165975103734	False
8	E_424ab362b8422fa4	EMT/invasion	-0.0126140490174293	0.9173	0.9827323590814196	False
8	E_424ab362b8422fa4	Hypoxia/glycolysis	-0.1514894664287567	0.2694	0.9032823529411764	False
8	E_424ab362b8422fa4	Proliferation	0.0975311622023582	0.4744	0.9158280442804428	False
8	E_424ab362b8422fa4	Interferon response	-0.0330633111298084	0.8111	0.960456433408578	False
8	E_424ab362b8422fa4	Pan-immune	0.1196623295545578	0.2873	0.9033572093023255	False
8	E_424ab362b8422fa4	Myeloid	0.0895027518272399	0.477	0.9158280442804428	False
8	E_424ab362b8422fa4	Fibroblast/ECM	0.042144913226366	0.7198	0.940004347826087	False
8	E_424ab362b8422fa4	Vascular	0.0313234739005565	0.817	0.960456433408578	False
9	E_4fefb0ff7bd60cf7	Tumour epithelial	0.1240555942058563	0.5749	0.9182229357798166	False
9	E_4fefb0ff7bd60cf7	EMT/invasion	-0.1790232360363006	0.4651	0.9158280442804428	False
9	E_4fefb0ff7bd60cf7	Hypoxia/glycolysis	-0.1075531542301178	0.662	0.940004347826087	False
9	E_4fefb0ff7bd60cf7	Proliferation	0.142212688922882	0.5523	0.9182229357798166	False
9	E_4fefb0ff7bd60cf7	Interferon response	-0.1481452584266662	0.539	0.9182229357798166	False
9	E_4fefb0ff7bd60cf7	Pan-immune	0.3316217064857483	0.0972	0.9032823529411764	False
9	E_4fefb0ff7bd60cf7	Myeloid	0.3487190902233124	0.1254	0.9032823529411764	False
9	E_4fefb0ff7bd60cf7	Fibroblast/ECM	-0.1012760400772094	0.7137	0.940004347826087	False
9	E_4fefb0ff7bd60cf7	Vascular	-0.2727340161800384	0.1941	0.9032823529411764	False
10	E_50c6b80143cc1429	Tumour epithelial	0.0003247681888751	0.9971	0.9977	False
10	E_50c6b80143cc1429	EMT/invasion	-0.1893597096204757	0.015	0.4809374999999999	False
10	E_50c6b80143cc1429	Hypoxia/glycolysis	-0.2319184392690658	0.0047	0.4309199999999999	False
10	E_50c6b80143cc1429	Proliferation	0.024423437193036	0.7744	0.9499682577565632	False
10	E_50c6b80143cc1429	Interferon response	0.1424755752086639	0.1056	0.9032823529411764	False
10	E_50c6b80143cc1429	Pan-immune	0.0466149300336837	0.5639	0.9182229357798166	False
10	E_50c6b80143cc1429	Myeloid	0.0088481940329074	0.9085	0.9791186974789916	False
10	E_50c6b80143cc1429	Fibroblast/ECM	0.0696034282445907	0.4189	0.9038165975103734	False
10	E_50c6b80143cc1429	Vascular	0.0194602236151695	0.8317	0.9609506756756756	False
11	E_5630aa629ac2ff38	Tumour epithelial	0.6990930438041687	0.0051	0.4309199999999999	False
11	E_5630aa629ac2ff38	EMT/invasion	-0.125188797712326	0.6653	0.940004347826087	False
11	E_5630aa629ac2ff38	Hypoxia/glycolysis	-0.179392471909523	0.5914	0.9204729729729731	False
11	E_5630aa629ac2ff38	Proliferation	0.0375563502311706	0.904	0.97686	False
11	E_5630aa629ac2ff38	Interferon response	0.1447061449289322	0.7117	0.940004347826087	False
11	E_5630aa629ac2ff38	Pan-immune	0.3113575577735901	0.1903	0.9032823529411764	False
11	E_5630aa629ac2ff38	Myeloid	-0.5233062505722046	0.0959	0.9032823529411764	False
11	E_5630aa629ac2ff38	Fibroblast/ECM	-0.3898884356021881	0.2514	0.9032823529411764	False
11	E_5630aa629ac2ff38	Vascular	0.2117792814970016	0.4422	0.913510843373494	False
12	E_58e834bd94bbbafa	Tumour epithelial	-0.0672332793474197	0.7297	0.940004347826087	False
12	E_58e834bd94bbbafa	EMT/invasion	0.0342281609773635	0.8584	0.9764062084257208	False
12	E_58e834bd94bbbafa	Hypoxia/glycolysis	-0.2819886803627014	0.1788	0.9032823529411764	False
12	E_58e834bd94bbbafa	Proliferation	0.1721970438957214	0.4811	0.9158280442804428	False
12	E_58e834bd94bbbafa	Interferon response	0.0590147748589515	0.8036	0.960456433408578	False
12	E_58e834bd94bbbafa	Pan-immune	0.2522841691970825	0.1986	0.9032823529411764	False
12	E_58e834bd94bbbafa	Myeloid	-0.0940616577863693	0.6466	0.9396764872521244	False
12	E_58e834bd94bbbafa	Fibroblast/ECM	-0.1509582102298736	0.4795	0.9158280442804428	False
12	E_58e834bd94bbbafa	Vascular	-0.0308441072702407	0.8973	0.97686	False
13	E_61ba77137e9b9832	Tumour epithelial	-0.0174699109047651	0.8004	0.960456433408578	False
13	E_61ba77137e9b9832	EMT/invasion	-0.1015570089221	0.1491	0.9032823529411764	False
13	E_61ba77137e9b9832	Hypoxia/glycolysis	0.060544341802597	0.4246	0.9038165975103734	False
13	E_61ba77137e9b9832	Proliferation	0.0291132815182209	0.7065	0.940004347826087	False
13	E_61ba77137e9b9832	Interferon response	0.080336794257164	0.2996	0.9033572093023255	False
13	E_61ba77137e9b9832	Pan-immune	0.0324510261416435	0.6433	0.9396764872521244	False
13	E_61ba77137e9b9832	Myeloid	-0.1907955259084701	0.0064	0.4309199999999999	False
13	E_61ba77137e9b9832	Fibroblast/ECM	0.0425983555614948	0.5253	0.9182229357798166	False
13	E_61ba77137e9b9832	Vascular	0.011577745899558	0.876	0.97686	False
14	E_6620270550aa9a33	Tumour epithelial	0.0061466628685593	0.8704	0.97686	False
14	E_6620270550aa9a33	EMT/invasion	-0.0052734725177288	0.885	0.97686	False
14	E_6620270550aa9a33	Hypoxia/glycolysis	-0.0441939011216163	0.2568	0.9032823529411764	False
14	E_6620270550aa9a33	Proliferation	-0.0015236382605507	0.9687	0.9939375	False
14	E_6620270550aa9a33	Interferon response	-0.0116016790270805	0.7586	0.940004347826087	False
14	E_6620270550aa9a33	Pan-immune	0.0005585705512203	0.9878	0.9972880626223092	False
14	E_6620270550aa9a33	Myeloid	-0.0114824660122394	0.7546	0.940004347826087	False
14	E_6620270550aa9a33	Fibroblast/ECM	-0.0486877933144569	0.193	0.9032823529411764	False
14	E_6620270550aa9a33	Vascular	0.1011115089058876	0.0063	0.4309199999999999	False
15	E_6941c2d39ba842ed	Tumour epithelial	-0.0942198932170867	0.3029	0.9033572093023255	False
15	E_6941c2d39ba842ed	EMT/invasion	-0.1209283843636512	0.161	0.9032823529411764	False
15	E_6941c2d39ba842ed	Hypoxia/glycolysis	-0.0367489270865917	0.7066	0.940004347826087	False
15	E_6941c2d39ba842ed	Proliferation	0.0868600904941558	0.387	0.9038165975103734	False
15	E_6941c2d39ba842ed	Interferon response	-0.1983875930309295	0.0494	0.7303499999999999	False
15	E_6941c2d39ba842ed	Pan-immune	-0.1338381767272949	0.1447	0.9032823529411764	False
15	E_6941c2d39ba842ed	Myeloid	-0.0774843618273735	0.3982	0.9038165975103734	False
15	E_6941c2d39ba842ed	Fibroblast/ECM	0.0591687448322773	0.5342	0.9182229357798166	False
15	E_6941c2d39ba842ed	Vascular	0.2256821542978286	0.0203	0.5036727272727273	False
16	E_6e933f81ca040e16	Tumour epithelial	0.0512172505259513	0.5015	0.9182229357798166	False
16	E_6e933f81ca040e16	EMT/invasion	-0.0851818546652793	0.2902	0.9033572093023255	False
16	E_6e933f81ca040e16	Hypoxia/glycolysis	-0.0282778702676296	0.735	0.940004347826087	False
16	E_6e933f81ca040e16	Proliferation	0.0605554282665252	0.4959	0.9182229357798166	False
16	E_6e933f81ca040e16	Interferon response	0.2905078828334808	0.0023	0.4309199999999999	False
16	E_6e933f81ca040e16	Pan-immune	-0.0187509506940841	0.8107	0.960456433408578	False
16	E_6e933f81ca040e16	Myeloid	-0.0264803972095251	0.7503	0.940004347826087	False
16	E_6e933f81ca040e16	Fibroblast/ECM	0.0862928703427314	0.3027	0.9033572093023255	False
16	E_6e933f81ca040e16	Vascular	-0.0873753428459167	0.3107	0.9033572093023255	False
17	E_7f90ab6f78579f94	Tumour epithelial	0.0217107459902763	0.8177	0.960456433408578	False
17	E_7f90ab6f78579f94	EMT/invasion	-0.1390362828969955	0.1683	0.9032823529411764	False
17	E_7f90ab6f78579f94	Hypoxia/glycolysis	0.0058795940130949	0.9528	0.9939375	False
17	E_7f90ab6f78579f94	Proliferation	0.0544262304902076	0.5935	0.9204729729729731	False
17	E_7f90ab6f78579f94	Interferon response	0.1363026946783065	0.1909	0.9032823529411764	False
17	E_7f90ab6f78579f94	Pan-immune	0.0440385974943637	0.6646	0.940004347826087	False
17	E_7f90ab6f78579f94	Myeloid	0.0793175399303436	0.4168	0.9038165975103734	False
17	E_7f90ab6f78579f94	Fibroblast/ECM	-0.0967549681663513	0.3111	0.9033572093023255	False
17	E_7f90ab6f78579f94	Vascular	-0.1393791735172271	0.175	0.9032823529411764	False
18	E_81e47493b95effcd	Tumour epithelial	0.0202422738075256	0.4814	0.9158280442804428	False
18	E_81e47493b95effcd	EMT/invasion	0.0359237603843212	0.1993	0.9032823529411764	False
18	E_81e47493b95effcd	Hypoxia/glycolysis	-0.0351969376206398	0.2296	0.9032823529411764	False
18	E_81e47493b95effcd	Proliferation	-0.0536627955734729	0.0726	0.9032823529411764	False
18	E_81e47493b95effcd	Interferon response	-0.0121838906779885	0.6831	0.940004347826087	False
18	E_81e47493b95effcd	Pan-immune	0.0221622511744499	0.4121	0.9038165975103734	False
18	E_81e47493b95effcd	Myeloid	-0.0588959492743015	0.0379	0.627183870967742	False
18	E_81e47493b95effcd	Fibroblast/ECM	-0.0031566449906677	0.9176	0.9827323590814196	False
18	E_81e47493b95effcd	Vascular	-0.0043242103420197	0.8896	0.97686	False
19	E_820b4fd5ac9340af	Tumour epithelial	-0.0437684655189514	0.6113	0.9211695652173916	False
19	E_820b4fd5ac9340af	EMT/invasion	-0.1921469420194625	0.0244	0.5169461538461538	False
19	E_820b4fd5ac9340af	Hypoxia/glycolysis	-0.080508567392826	0.3705	0.9033572093023255	False
19	E_820b4fd5ac9340af	Proliferation	0.0972163081169128	0.29	0.9033572093023255	False
19	E_820b4fd5ac9340af	Interferon response	-0.0679088979959487	0.4777	0.9158280442804428	False
19	E_820b4fd5ac9340af	Pan-immune	-0.0772062391042709	0.3762	0.9033572093023255	False
19	E_820b4fd5ac9340af	Myeloid	-0.0487793982028961	0.5798	0.9182229357798166	False
19	E_820b4fd5ac9340af	Fibroblast/ECM	-0.0105480290949344	0.9027	0.97686	False
19	E_820b4fd5ac9340af	Vascular	-0.0284429639577865	0.7553	0.940004347826087	False
20	E_91ac1116f9eb0c4e	Tumour epithelial	0.1260016858577728	0.1226	0.9032823529411764	False
20	E_91ac1116f9eb0c4e	EMT/invasion	-0.0604109838604927	0.4492	0.9158280442804428	False
20	E_91ac1116f9eb0c4e	Hypoxia/glycolysis	-0.1121075451374054	0.2022	0.9032823529411764	False
20	E_91ac1116f9eb0c4e	Proliferation	0.13362418115139	0.1526	0.9032823529411764	False
20	E_91ac1116f9eb0c4e	Interferon response	-0.0189242828637361	0.8294	0.960456433408578	False
20	E_91ac1116f9eb0c4e	Pan-immune	-0.1148045510053634	0.1719	0.9032823529411764	False
20	E_91ac1116f9eb0c4e	Myeloid	-0.0434810519218444	0.6142	0.9211695652173916	False
20	E_91ac1116f9eb0c4e	Fibroblast/ECM	-0.1285974830389022	0.158	0.9032823529411764	False
20	E_91ac1116f9eb0c4e	Vascular	-0.1141702905297279	0.2157	0.9032823529411764	False
21	E_9dc1bde44d889f9d	Tumour epithelial	0.082241304218769	0.5589	0.9182229357798166	False
21	E_9dc1bde44d889f9d	EMT/invasion	-0.1696380674839019	0.2394	0.9032823529411764	False
21	E_9dc1bde44d889f9d	Hypoxia/glycolysis	-0.2477495968341827	0.1382	0.9032823529411764	False
21	E_9dc1bde44d889f9d	Proliferation	-0.0697854533791542	0.6825	0.940004347826087	False
21	E_9dc1bde44d889f9d	Interferon response	0.2074383348226547	0.2689	0.9032823529411764	False
21	E_9dc1bde44d889f9d	Pan-immune	-0.2189536392688751	0.0929	0.9032823529411764	False
21	E_9dc1bde44d889f9d	Myeloid	0.0624300502240657	0.6997	0.940004347826087	False
21	E_9dc1bde44d889f9d	Fibroblast/ECM	0.0856731310486793	0.544	0.9182229357798166	False
21	E_9dc1bde44d889f9d	Vascular	0.2488722056150436	0.1301	0.9032823529411764	False
22	E_a1d912012726ae41	Tumour epithelial	0.596329391002655	0.0038	0.4309199999999999	False
22	E_a1d912012726ae41	EMT/invasion	-0.1156177520751953	0.5784	0.9182229357798166	False
22	E_a1d912012726ae41	Hypoxia/glycolysis	-0.102693423628807	0.6001	0.9211695652173916	False
22	E_a1d912012726ae41	Proliferation	-0.0227398816496133	0.9045	0.97686	False
22	E_a1d912012726ae41	Interferon response	0.0787328258156776	0.6925	0.940004347826087	False
22	E_a1d912012726ae41	Pan-immune	-0.0895698145031929	0.6251	0.9235474137931036	False
22	E_a1d912012726ae41	Myeloid	0.0188856516033411	0.9255	0.986995041322314	False
22	E_a1d912012726ae41	Fibroblast/ECM	0.244259774684906	0.1736	0.9032823529411764	False
22	E_a1d912012726ae41	Vascular	0.1127244755625724	0.5626	0.9182229357798166	False
23	E_abf82709a43f61d8	Tumour epithelial	0.0701531022787094	0.3456	0.9033572093023255	False
23	E_abf82709a43f61d8	EMT/invasion	0.1702641397714615	0.0262	0.5169461538461538	False
23	E_abf82709a43f61d8	Hypoxia/glycolysis	-0.0827216431498527	0.3118	0.9033572093023255	False
23	E_abf82709a43f61d8	Proliferation	0.0029420021455734	0.9732	0.9939375	False
23	E_abf82709a43f61d8	Interferon response	-0.0907326117157936	0.2922	0.9033572093023255	False
23	E_abf82709a43f61d8	Pan-immune	-0.0541106760501861	0.4771	0.9158280442804428	False
23	E_abf82709a43f61d8	Myeloid	0.0505138523876667	0.52	0.9182229357798166	False
23	E_abf82709a43f61d8	Fibroblast/ECM	0.0421340800821781	0.5733	0.9182229357798166	False
23	E_abf82709a43f61d8	Vascular	-0.0185358952730894	0.8202	0.960456433408578	False
24	E_ae8f0abfff836db0	Tumour epithelial	0.0028111913707107	0.8083	0.960456433408578	False
24	E_ae8f0abfff836db0	EMT/invasion	-0.0040113371796905	0.7237	0.940004347826087	False
24	E_ae8f0abfff836db0	Hypoxia/glycolysis	0.0140167279168963	0.2462	0.9032823529411764	False
24	E_ae8f0abfff836db0	Proliferation	-0.0017683786572888	0.8815	0.97686	False
24	E_ae8f0abfff836db0	Interferon response	-0.01265624538064	0.3104	0.9033572093023255	False
24	E_ae8f0abfff836db0	Pan-immune	0.0096911555156111	0.3886	0.9038165975103734	False
24	E_ae8f0abfff836db0	Myeloid	-0.0092594493180513	0.4299	0.9061598360655738	False
24	E_ae8f0abfff836db0	Fibroblast/ECM	0.005442829336971	0.6448	0.9396764872521244	False
24	E_ae8f0abfff836db0	Vascular	-0.0135923540219664	0.2582	0.9032823529411764	False
25	E_b7f328f86e243e22	Tumour epithelial	0.1253540962934494	0.3108	0.9033572093023255	False
25	E_b7f328f86e243e22	EMT/invasion	0.0968487411737442	0.4559	0.9158280442804428	False
25	E_b7f328f86e243e22	Hypoxia/glycolysis	0.2323243021965026	0.0814	0.9032823529411764	False
25	E_b7f328f86e243e22	Proliferation	-0.0939041674137115	0.5147	0.9182229357798166	False
25	E_b7f328f86e243e22	Interferon response	-0.0011171477381139	0.9934	0.9972880626223092	False
25	E_b7f328f86e243e22	Pan-immune	-0.1080058217048645	0.382	0.9038165975103734	False
25	E_b7f328f86e243e22	Myeloid	0.1599561870098114	0.2273	0.9032823529411764	False
25	E_b7f328f86e243e22	Fibroblast/ECM	-0.0877119600772857	0.4703	0.9158280442804428	False
25	E_b7f328f86e243e22	Vascular	-0.2195280641317367	0.097	0.9032823529411764	False
26	E_bb4ee681153c9a81	Tumour epithelial	0.0576467737555503	0.4537	0.9158280442804428	False
26	E_bb4ee681153c9a81	EMT/invasion	-0.1055298820137977	0.1524	0.9032823529411764	False
26	E_bb4ee681153c9a81	Hypoxia/glycolysis	0.0009590089321136	0.9917	0.9972880626223092	False
26	E_bb4ee681153c9a81	Proliferation	0.0734683722257614	0.351	0.9033572093023255	False
26	E_bb4ee681153c9a81	Interferon response	0.0472938753664493	0.5502	0.9182229357798166	False
26	E_bb4ee681153c9a81	Pan-immune	-0.0426405444741249	0.5621	0.9182229357798166	False
26	E_bb4ee681153c9a81	Myeloid	0.0683531388640403	0.3786	0.9033572093023255	False
26	E_bb4ee681153c9a81	Fibroblast/ECM	-0.0101288808509707	0.9005	0.97686	False
26	E_bb4ee681153c9a81	Vascular	0.0185558535158634	0.823	0.960456433408578	False
27	E_bcdf829af107228c	Tumour epithelial	0.0440887510776519	0.8567	0.9764062084257208	False
27	E_bcdf829af107228c	EMT/invasion	-0.1973468661308288	0.4396	0.913510843373494	False
27	E_bcdf829af107228c	Hypoxia/glycolysis	-0.0598941966891288	0.827	0.960456433408578	False
27	E_bcdf829af107228c	Proliferation	0.2859435379505157	0.2542	0.9032823529411764	False
27	E_bcdf829af107228c	Interferon response	0.131818026304245	0.6265	0.9235474137931036	False
27	E_bcdf829af107228c	Pan-immune	-0.0947926715016365	0.7048	0.940004347826087	False
27	E_bcdf829af107228c	Myeloid	-0.0340437293052673	0.8914	0.97686	False
27	E_bcdf829af107228c	Fibroblast/ECM	-0.3666403293609619	0.1313	0.9032823529411764	False
27	E_bcdf829af107228c	Vascular	0.0915662720799446	0.7515	0.940004347826087	False
28	E_c61559c4c54df2ff	Tumour epithelial	0.0047526941634714	0.7895	0.9597476303317536	False
28	E_c61559c4c54df2ff	EMT/invasion	-0.0136893345043063	0.4337	0.908114693877551	False
28	E_c61559c4c54df2ff	Hypoxia/glycolysis	0.0446027629077434	0.0132	0.46854	False
28	E_c61559c4c54df2ff	Proliferation	0.010427146218717	0.5806	0.9182229357798166	False
28	E_c61559c4c54df2ff	Interferon response	0.0064187287352979	0.7346	0.940004347826087	False
28	E_c61559c4c54df2ff	Pan-immune	0.0014492244226858	0.9337	0.9876043298969072	False
28	E_c61559c4c54df2ff	Myeloid	0.0382897555828094	0.0294	0.5586	False
28	E_c61559c4c54df2ff	Fibroblast/ECM	0.0183194279670715	0.299	0.9033572093023255	False
28	E_c61559c4c54df2ff	Vascular	-0.0060960580594837	0.7453	0.940004347826087	False
29	E_c697b3861cab20f6	Tumour epithelial	-0.0875901281833648	0.2554	0.9032823529411764	False
29	E_c697b3861cab20f6	EMT/invasion	0.2001101970672607	0.0098	0.4538076923076923	False
29	E_c697b3861cab20f6	Hypoxia/glycolysis	-0.0318779461085796	0.6898	0.940004347826087	False
29	E_c697b3861cab20f6	Proliferation	-0.0229577794671058	0.7759	0.9499682577565632	False
29	E_c697b3861cab20f6	Interferon response	-0.0585059709846973	0.5025	0.9182229357798166	False
29	E_c697b3861cab20f6	Pan-immune	0.0552717708051204	0.4683	0.9158280442804428	False
29	E_c697b3861cab20f6	Myeloid	0.0919134765863418	0.2506	0.9032823529411764	False
29	E_c697b3861cab20f6	Fibroblast/ECM	-0.0397203303873539	0.6163	0.9211695652173916	False
29	E_c697b3861cab20f6	Vascular	0.0569747053086757	0.4713	0.9158280442804428	False
30	E_cb0a561f41363064	Tumour epithelial	0.3905390501022339	0.1657	0.9032823529411764	False
30	E_cb0a561f41363064	EMT/invasion	-0.2162728309631347	0.5024	0.9182229357798166	False
30	E_cb0a561f41363064	Hypoxia/glycolysis	-0.0031231879256665	0.9904	0.9972880626223092	False
30	E_cb0a561f41363064	Proliferation	-0.593906581401825	0.0527	0.7303499999999999	False
30	E_cb0a561f41363064	Interferon response	0.3329007029533386	0.2725	0.9033572093023255	False
30	E_cb0a561f41363064	Pan-immune	0.1734015792608261	0.7389	0.940004347826087	False
30	E_cb0a561f41363064	Myeloid	0.028383607044816	0.9312	0.986995041322314	False
30	E_cb0a561f41363064	Fibroblast/ECM	-0.2071787416934967	0.5197	0.9182229357798166	False
30	E_cb0a561f41363064	Vascular	-0.0958514213562011	0.7859	0.9576406175771972	False
31	E_d619809f457aa97b	Tumour epithelial	0.0103282071650028	0.8762	0.97686	False
31	E_d619809f457aa97b	EMT/invasion	-0.098798893392086	0.1242	0.9032823529411764	False
31	E_d619809f457aa97b	Hypoxia/glycolysis	0.0554669946432113	0.4202	0.9038165975103734	False
31	E_d619809f457aa97b	Proliferation	-0.0767695382237434	0.2687	0.9032823529411764	False
31	E_d619809f457aa97b	Interferon response	0.0099538210779428	0.8859	0.97686	False
31	E_d619809f457aa97b	Pan-immune	0.0780537351965904	0.2296	0.9032823529411764	False
31	E_d619809f457aa97b	Myeloid	0.0514182671904563	0.4242	0.9038165975103734	False
31	E_d619809f457aa97b	Fibroblast/ECM	-0.0643391460180282	0.3304	0.9033572093023255	False
31	E_d619809f457aa97b	Vascular	-0.0367403030395507	0.5966	0.9204729729729731	False
32	E_e49f28169b614636	Tumour epithelial	-0.0332687236368656	0.0211	0.5036727272727273	False
32	E_e49f28169b614636	EMT/invasion	0.0242015700787305	0.0915	0.9032823529411764	False
32	E_e49f28169b614636	Hypoxia/glycolysis	-0.0188917815685272	0.2096	0.9032823529411764	False
32	E_e49f28169b614636	Proliferation	0.00333934254013	0.8283	0.960456433408578	False
32	E_e49f28169b614636	Interferon response	0.0004080562503077	0.9791	0.9946104950495048	False
32	E_e49f28169b614636	Pan-immune	0.0058922660537064	0.6759	0.940004347826087	False
32	E_e49f28169b614636	Myeloid	-0.0218974202871322	0.1309	0.9032823529411764	False
32	E_e49f28169b614636	Fibroblast/ECM	-0.0028004494961351	0.8513	0.9764062084257208	False
32	E_e49f28169b614636	Vascular	0.0150930695235729	0.3231	0.9033572093023255	False
33	E_eed6ae0a6ff6efb6	Tumour epithelial	0.0138998525217175	0.952	0.9939375	False
33	E_eed6ae0a6ff6efb6	EMT/invasion	-0.1204806044697761	0.6431	0.9396764872521244	False
33	E_eed6ae0a6ff6efb6	Hypoxia/glycolysis	-0.2689605057239532	0.3635	0.9033572093023255	False
33	E_eed6ae0a6ff6efb6	Proliferation	0.3901931047439575	0.188	0.9032823529411764	False
33	E_eed6ae0a6ff6efb6	Interferon response	-0.3050114214420318	0.254	0.9032823529411764	False
33	E_eed6ae0a6ff6efb6	Pan-immune	-0.1202673017978668	0.7105	0.940004347826087	False
33	E_eed6ae0a6ff6efb6	Myeloid	-0.0950785651803016	0.6927	0.940004347826087	False
33	E_eed6ae0a6ff6efb6	Fibroblast/ECM	-0.4349429607391357	0.2594	0.9032823529411764	False
33	E_eed6ae0a6ff6efb6	Vascular	-0.1701511591672897	0.5845	0.9182229357798166	False
34	E_f028edf18b1afd10	Tumour epithelial	-0.2079678624868393	0.3185	0.9033572093023255	False
34	E_f028edf18b1afd10	EMT/invasion	0.0690629780292511	0.7514	0.940004347826087	False
34	E_f028edf18b1afd10	Hypoxia/glycolysis	-0.3355694115161896	0.1508	0.9032823529411764	False
34	E_f028edf18b1afd10	Proliferation	0.4354640543460846	0.0626	0.8234307692307693	False
34	E_f028edf18b1afd10	Interferon response	-0.1991277784109115	0.4823	0.9158280442804428	False
34	E_f028edf18b1afd10	Pan-immune	-0.2371604740619659	0.3326	0.9033572093023255	False
34	E_f028edf18b1afd10	Myeloid	0.4896798133850097	0.0254	0.5169461538461538	False
34	E_f028edf18b1afd10	Fibroblast/ECM	-0.0280691217631101	0.8853	0.97686	False
34	E_f028edf18b1afd10	Vascular	0.1299601644277572	0.5701	0.9182229357798166	False
35	E_f1de9c1e3f21a47b	Tumour epithelial	-0.0479451678693294	0.4013	0.9038165975103734	False
35	E_f1de9c1e3f21a47b	EMT/invasion	-0.0067143146879971	0.901	0.97686	False
35	E_f1de9c1e3f21a47b	Hypoxia/glycolysis	-0.0062908330000936	0.9131	0.9820132075471698	False
35	E_f1de9c1e3f21a47b	Proliferation	-0.0494542010128498	0.4196	0.9038165975103734	False
35	E_f1de9c1e3f21a47b	Interferon response	0.1639463454484939	0.008	0.4309199999999999	False
35	E_f1de9c1e3f21a47b	Pan-immune	-0.0560875758528709	0.3139	0.9033572093023255	False
35	E_f1de9c1e3f21a47b	Myeloid	0.0725258737802505	0.2069	0.9032823529411764	False
35	E_f1de9c1e3f21a47b	Fibroblast/ECM	-0.0471279025077819	0.4147	0.9038165975103734	False
35	E_f1de9c1e3f21a47b	Vascular	0.0252773519605398	0.6775	0.940004347826087	False
36	H_02ffe9ce5b9a	Tumour epithelial	0.0959250107407569	0.424	0.9038165975103734	False
36	H_02ffe9ce5b9a	EMT/invasion	0.1352343410253524	0.2614	0.9032823529411764	False
36	H_02ffe9ce5b9a	Hypoxia/glycolysis	0.1733907014131546	0.171	0.9032823529411764	False
36	H_02ffe9ce5b9a	Proliferation	-0.0707819685339927	0.605	0.9211695652173916	False
36	H_02ffe9ce5b9a	Interferon response	-0.0234353393316268	0.8573	0.9764062084257208	False
36	H_02ffe9ce5b9a	Pan-immune	-0.1185268387198448	0.3098	0.9033572093023255	False
36	H_02ffe9ce5b9a	Myeloid	0.1551601588726043	0.2143	0.9032823529411764	False
36	H_02ffe9ce5b9a	Fibroblast/ECM	-0.0310466140508651	0.7949	0.960456433408578	False
36	H_02ffe9ce5b9a	Vascular	-0.1986103504896164	0.12	0.9032823529411764	False
37	H_05696375170a	Tumour epithelial	0.006204264704138	0.558	0.9182229357798166	False
37	H_05696375170a	EMT/invasion	-0.0073088770732283	0.47	0.9158280442804428	False
37	H_05696375170a	Hypoxia/glycolysis	0.0088117951527237	0.4117	0.9038165975103734	False
37	H_05696375170a	Proliferation	0.0043048406951129	0.6953	0.940004347826087	False
37	H_05696375170a	Interferon response	-0.0055680610239505	0.6195	0.9211695652173916	False
37	H_05696375170a	Pan-immune	0.0062936530448496	0.5395	0.9182229357798166	False
37	H_05696375170a	Myeloid	-0.0092757856473326	0.3741	0.9033572093023255	False
37	H_05696375170a	Fibroblast/ECM	0.0037910903338342	0.7206	0.940004347826087	False
37	H_05696375170a	Vascular	-0.0172586590051651	0.1101	0.9032823529411764	False
38	H_2b751252c58f	Tumour epithelial	0.0575234442949295	0.4432	0.913510843373494	False
38	H_2b751252c58f	EMT/invasion	-0.1212166473269462	0.0917	0.9032823529411764	False
38	H_2b751252c58f	Hypoxia/glycolysis	0.0102531956508755	0.8988	0.97686	False
38	H_2b751252c58f	Proliferation	0.0707109719514846	0.3592	0.9033572093023255	False
38	H_2b751252c58f	Interferon response	0.0684751123189926	0.3741	0.9033572093023255	False
38	H_2b751252c58f	Pan-immune	-0.0237051807343959	0.7438	0.940004347826087	False
38	H_2b751252c58f	Myeloid	0.0480363443493843	0.5266	0.9182229357798166	False
38	H_2b751252c58f	Fibroblast/ECM	0.0315659940242767	0.6779	0.940004347826087	False
38	H_2b751252c58f	Vascular	0.0145627241581678	0.858	0.9764062084257208	False
39	H_42154a11ac11	Tumour epithelial	-0.1617373973131179	0.2331	0.9032823529411764	False
39	H_42154a11ac11	EMT/invasion	0.1983423084020614	0.1576	0.9032823529411764	False
39	H_42154a11ac11	Hypoxia/glycolysis	-0.1388770490884781	0.3279	0.9033572093023255	False
39	H_42154a11ac11	Proliferation	-0.0090710073709487	0.9471	0.9939375	False
39	H_42154a11ac11	Interferon response	0.1587127298116684	0.2182	0.9032823529411764	False
39	H_42154a11ac11	Pan-immune	-0.1466449350118637	0.3305	0.9033572093023255	False
39	H_42154a11ac11	Myeloid	-0.0639563426375389	0.6453	0.9396764872521244	False
39	H_42154a11ac11	Fibroblast/ECM	0.0092752734199166	0.9536	0.9939375	False
39	H_42154a11ac11	Vascular	-0.1682239323854446	0.2811	0.9033572093023255	False
40	H_471ebabfbd80	Tumour epithelial	-0.0570618100464344	0.8264	0.960456433408578	False
40	H_471ebabfbd80	EMT/invasion	-0.2119963467121124	0.4659	0.9158280442804428	False
40	H_471ebabfbd80	Hypoxia/glycolysis	-0.446598619222641	0.1539	0.9032823529411764	False
40	H_471ebabfbd80	Proliferation	0.0286239441484212	0.9298	0.986995041322314	False
40	H_471ebabfbd80	Interferon response	0.0042782337404787	0.9921	0.9972880626223092	False
40	H_471ebabfbd80	Pan-immune	-0.2387211769819259	0.3086	0.9033572093023255	False
40	H_471ebabfbd80	Myeloid	-0.1690503656864166	0.5944	0.9204729729729731	False
40	H_471ebabfbd80	Fibroblast/ECM	-0.0129632949829101	0.9644	0.9939375	False
40	H_471ebabfbd80	Vascular	0.2152224034070968	0.5063	0.9182229357798166	False
41	H_5f4e23374e52	Tumour epithelial	0.0045135216787457	0.9538	0.9939375	False
41	H_5f4e23374e52	EMT/invasion	0.0921622216701507	0.2188	0.9032823529411764	False
41	H_5f4e23374e52	Hypoxia/glycolysis	0.0262243580073118	0.7358	0.940004347826087	False
41	H_5f4e23374e52	Proliferation	0.0274025090038776	0.7333	0.940004347826087	False
41	H_5f4e23374e52	Interferon response	0.1421509087085724	0.0707	0.9032823529411764	False
41	H_5f4e23374e52	Pan-immune	-0.1137096136808395	0.0992	0.9032823529411764	False
41	H_5f4e23374e52	Myeloid	0.0875492617487907	0.2471	0.9032823529411764	False
41	H_5f4e23374e52	Fibroblast/ECM	0.0029270499944686	0.97	0.9939375	False
41	H_5f4e23374e52	Vascular	0.0590454749763011	0.4619	0.9158280442804428	False
42	H_6f984297fcfc	Tumour epithelial	-0.0135763492435216	0.8639	0.97686	False
42	H_6f984297fcfc	EMT/invasion	-0.2159036993980407	0.0069	0.4309199999999999	False
42	H_6f984297fcfc	Hypoxia/glycolysis	-0.0339070744812488	0.6836	0.940004347826087	False
42	H_6f984297fcfc	Proliferation	0.0317884422838687	0.7125	0.940004347826087	False
42	H_6f984297fcfc	Interferon response	-0.0924155861139297	0.3	0.9033572093023255	False
42	H_6f984297fcfc	Pan-immune	-0.064255341887474	0.4224	0.9038165975103734	False
42	H_6f984297fcfc	Myeloid	-0.0255391187965869	0.7501	0.940004347826087	False
42	H_6f984297fcfc	Fibroblast/ECM	0.0534872747957706	0.5085	0.9182229357798166	False
42	H_6f984297fcfc	Vascular	-0.0375380963087081	0.6556	0.940004347826087	False
43	H_74e24cd97160	Tumour epithelial	-0.1271962970495224	0.473	0.9158280442804428	False
43	H_74e24cd97160	EMT/invasion	-0.0447036735713481	0.8055	0.960456433408578	False
43	H_74e24cd97160	Hypoxia/glycolysis	-0.2896075844764709	0.1489	0.9032823529411764	False
43	H_74e24cd97160	Proliferation	0.0968609228730201	0.6679	0.940004347826087	False
43	H_74e24cd97160	Interferon response	-0.0065264580771327	0.9756	0.9939375	False
43	H_74e24cd97160	Pan-immune	0.1721421182155609	0.3508	0.9033572093023255	False
43	H_74e24cd97160	Myeloid	-0.1213630586862564	0.5275	0.9182229357798166	False
43	H_74e24cd97160	Fibroblast/ECM	-0.2783751785755157	0.1718	0.9032823529411764	False
43	H_74e24cd97160	Vascular	-0.0255775470286607	0.9018	0.97686	False
44	H_77918731d04a	Tumour epithelial	0.0674850270152092	0.3584	0.9033572093023255	False
44	H_77918731d04a	EMT/invasion	0.1752061992883682	0.021	0.5036727272727273	False
44	H_77918731d04a	Hypoxia/glycolysis	-0.0790590047836303	0.3312	0.9033572093023255	False
44	H_77918731d04a	Proliferation	0.000255760300206	0.9977	0.9977	False
44	H_77918731d04a	Interferon response	-0.096626192331314	0.2552	0.9032823529411764	False
44	H_77918731d04a	Pan-immune	-0.0576464235782623	0.446	0.915192	False
44	H_77918731d04a	Myeloid	0.0404228493571281	0.6031	0.9211695652173916	False
44	H_77918731d04a	Fibroblast/ECM	0.0470497161149978	0.5244	0.9182229357798166	False
44	H_77918731d04a	Vascular	-0.027840381488204	0.7306	0.940004347826087	False
45	H_8dc320d15677	Tumour epithelial	-0.0638346001505851	0.2312	0.9032823529411764	False
45	H_8dc320d15677	EMT/invasion	-0.0194886345416307	0.7047	0.940004347826087	False
45	H_8dc320d15677	Hypoxia/glycolysis	-0.0308395437896251	0.5713	0.9182229357798166	False
45	H_8dc320d15677	Proliferation	-0.0486378520727157	0.3917	0.9038165975103734	False
45	H_8dc320d15677	Interferon response	0.1364620625972747	0.0172	0.5036727272727273	False
45	H_8dc320d15677	Pan-immune	-0.0259755682200193	0.6192	0.9211695652173916	False
45	H_8dc320d15677	Myeloid	0.0657145902514457	0.2179	0.9032823529411764	False
45	H_8dc320d15677	Fibroblast/ECM	-0.0657098814845085	0.2284	0.9032823529411764	False
45	H_8dc320d15677	Vascular	0.0090240184217691	0.8733	0.97686	False
46	H_ad5ce0332ce2	Tumour epithelial	-0.012277633883059	0.2512	0.9032823529411764	False
46	H_ad5ce0332ce2	EMT/invasion	0.0225446186959743	0.0305	0.5588035714285714	False
46	H_ad5ce0332ce2	Hypoxia/glycolysis	-0.0218910295516252	0.0429	0.6669	False
46	H_ad5ce0332ce2	Proliferation	-0.0027965616900473	0.8056	0.960456433408578	False
46	H_ad5ce0332ce2	Interferon response	-0.0070072915405035	0.5347	0.9182229357798166	False
46	H_ad5ce0332ce2	Pan-immune	0.0031962380744516	0.7568	0.940004347826087	False
46	H_ad5ce0332ce2	Myeloid	-0.0262184292078018	0.0115	0.4538076923076923	False
46	H_ad5ce0332ce2	Fibroblast/ECM	-0.0123776718974113	0.2532	0.9032823529411764	False
46	H_ad5ce0332ce2	Vascular	0.004332207608968	0.6981	0.940004347826087	False
47	H_d2189a0465ae	Tumour epithelial	0.0101825445890426	0.1427	0.9032823529411764	False
47	H_d2189a0465ae	EMT/invasion	-0.00863051507622	0.1992	0.9032823529411764	False
47	H_d2189a0465ae	Hypoxia/glycolysis	0.0182797499001026	0.0084	0.4309199999999999	False
47	H_d2189a0465ae	Proliferation	0.0059129274450242	0.4153	0.9038165975103734	False
47	H_d2189a0465ae	Interferon response	0.0018469818169251	0.7986	0.960456433408578	False
47	H_d2189a0465ae	Pan-immune	0.000182693824172	0.9765	0.9939375	False
47	H_d2189a0465ae	Myeloid	0.010095277801156	0.1357	0.9032823529411764	False
47	H_d2189a0465ae	Fibroblast/ECM	0.0076788933947682	0.2688	0.9032823529411764	False
47	H_d2189a0465ae	Vascular	-0.0114831672981381	0.1069	0.9032823529411764	False
48	H_eb5442705969	Tumour epithelial	-0.0129522616043686	0.203	0.9032823529411764	False
48	H_eb5442705969	EMT/invasion	0.0189087074249982	0.0541	0.7303499999999999	False
48	H_eb5442705969	Hypoxia/glycolysis	-0.0221009030938148	0.0348	0.6155999999999999	False
48	H_eb5442705969	Proliferation	0.0045301527716219	0.6666	0.940004347826087	False
48	H_eb5442705969	Interferon response	-0.0105030257254838	0.3193	0.9033572093023255	False
48	H_eb5442705969	Pan-immune	0.0004286539042368	0.9662	0.9939375	False
48	H_eb5442705969	Myeloid	-0.0227828621864318	0.0216	0.5036727272727273	False
48	H_eb5442705969	Fibroblast/ECM	-0.0107710836455225	0.2959	0.9033572093023255	False
48	H_eb5442705969	Vascular	0.0065893474966287	0.5335	0.9182229357798166	False
49	H_fc40fa4a9b59	Tumour epithelial	-0.0299907308071851	0.0199	0.5036727272727273	False
49	H_fc40fa4a9b59	EMT/invasion	0.0160247776657342	0.2165	0.9032823529411764	False
49	H_fc40fa4a9b59	Hypoxia/glycolysis	-0.0222459826618433	0.1018	0.9032823529411764	False
49	H_fc40fa4a9b59	Proliferation	0.0052351835183799	0.7109	0.940004347826087	False
49	H_fc40fa4a9b59	Interferon response	0.0039477436803281	0.7811	0.9540578571428572	False
49	H_fc40fa4a9b59	Pan-immune	0.0044512907043099	0.727	0.940004347826087	False
49	H_fc40fa4a9b59	Myeloid	-0.0196816083043813	0.1325	0.9032823529411764	False
49	H_fc40fa4a9b59	Fibroblast/ECM	-0.0075846402905881	0.5781	0.9182229357798166	False
49	H_fc40fa4a9b59	Vascular	0.0123925348743796	0.3659	0.9033572093023255	False
50	I_1a2fd73de49b	Tumour epithelial	-0.0104064838960766	0.9626	0.9939375	False
50	I_1a2fd73de49b	EMT/invasion	0.1984281539916992	0.4288	0.9061598360655738	False
50	I_1a2fd73de49b	Hypoxia/glycolysis	0.2350327968597412	0.431	0.9061598360655738	False
50	I_1a2fd73de49b	Proliferation	0.1755938529968261	0.5478	0.9182229357798166	False
50	I_1a2fd73de49b	Interferon response	0.205282375216484	0.4966	0.9182229357798166	False
50	I_1a2fd73de49b	Pan-immune	-0.2471715956926345	0.3287	0.9033572093023255	False
50	I_1a2fd73de49b	Myeloid	0.3435250222682953	0.2083	0.9032823529411764	False
50	I_1a2fd73de49b	Fibroblast/ECM	-0.3217576146125793	0.1162	0.9032823529411764	False
50	I_1a2fd73de49b	Vascular	-0.1063863560557365	0.6793	0.940004347826087	False
51	I_31fe30004d36	Tumour epithelial	0.0948775559663772	0.7606	0.9402115662650604	False
51	I_31fe30004d36	EMT/invasion	0.209354355931282	0.4838	0.9158280442804428	False
51	I_31fe30004d36	Hypoxia/glycolysis	-0.2115735113620758	0.5021	0.9182229357798166	False
51	I_31fe30004d36	Proliferation	-0.666324257850647	0.0245	0.5169461538461538	False
51	I_31fe30004d36	Interferon response	0.356596291065216	0.1894	0.9032823529411764	False
51	I_31fe30004d36	Pan-immune	-0.1893590092658996	0.3786	0.9033572093023255	False
51	I_31fe30004d36	Myeloid	-0.4334351122379303	0.1225	0.9032823529411764	False
51	I_31fe30004d36	Fibroblast/ECM	-0.2914259433746338	0.3502	0.9033572093023255	False
51	I_31fe30004d36	Vascular	0.3458368182182312	0.3121	0.9033572093023255	False
52	I_3a0a4af96210	Tumour epithelial	-0.1178971454501152	0.5843	0.9182229357798166	False
52	I_3a0a4af96210	EMT/invasion	-0.2252752184867859	0.3012	0.9033572093023255	False
52	I_3a0a4af96210	Hypoxia/glycolysis	0.1816698014736175	0.4059	0.9038165975103734	False
52	I_3a0a4af96210	Proliferation	-0.3560863733291626	0.1352	0.9032823529411764	False
52	I_3a0a4af96210	Interferon response	-0.2929824888706207	0.1708	0.9032823529411764	False
52	I_3a0a4af96210	Pan-immune	0.1230243369936943	0.5966	0.9204729729729731	False
52	I_3a0a4af96210	Myeloid	0.078092023730278	0.7387	0.940004347826087	False
52	I_3a0a4af96210	Fibroblast/ECM	0.1576379537582397	0.5407	0.9182229357798166	False
52	I_3a0a4af96210	Vascular	-0.0347867123782634	0.8888	0.97686	False
53	I_4231f667c582	Tumour epithelial	-0.1607434004545211	0.4058	0.9038165975103734	False
53	I_4231f667c582	EMT/invasion	-0.2246089726686477	0.2873	0.9033572093023255	False
53	I_4231f667c582	Hypoxia/glycolysis	0.1867946535348892	0.4168	0.9038165975103734	False
53	I_4231f667c582	Proliferation	0.2845388054847717	0.2219	0.9032823529411764	False
53	I_4231f667c582	Interferon response	0.1135275512933731	0.6592	0.940004347826087	False
53	I_4231f667c582	Pan-immune	-0.2325693517923355	0.3006	0.9033572093023255	False
53	I_4231f667c582	Myeloid	-0.1393722891807556	0.5422	0.9182229357798166	False
53	I_4231f667c582	Fibroblast/ECM	-0.0210066307336092	0.9248	0.986995041322314	False
53	I_4231f667c582	Vascular	-0.1714554727077484	0.4962	0.9182229357798166	False
54	I_6264daffa5b4	Tumour epithelial	-0.3731137216091156	0.107	0.9032823529411764	False
54	I_6264daffa5b4	EMT/invasion	0.1536498963832855	0.5608	0.9182229357798166	False
54	I_6264daffa5b4	Hypoxia/glycolysis	0.6863362193107605	0.0049	0.4309199999999999	False
54	I_6264daffa5b4	Proliferation	-0.175408735871315	0.4434	0.913510843373494	False
54	I_6264daffa5b4	Interferon response	0.5953803062438965	0.0113	0.4538076923076923	False
54	I_6264daffa5b4	Pan-immune	-0.3032141029834747	0.2539	0.9032823529411764	False
54	I_6264daffa5b4	Myeloid	-0.2888341248035431	0.2263	0.9032823529411764	False
54	I_6264daffa5b4	Fibroblast/ECM	0.1660178154706955	0.3562	0.9033572093023255	False
54	I_6264daffa5b4	Vascular	-0.0055940700694918	0.9833	0.9969029644268774	False
55	I_74e94dc7d9a4	Tumour epithelial	-0.2324551492929458	0.5853	0.9182229357798166	False
55	I_74e94dc7d9a4	EMT/invasion	0.2512964010238647	0.3403	0.9033572093023255	False
55	I_74e94dc7d9a4	Hypoxia/glycolysis	0.1530064642429351	0.5975	0.9204729729729731	False
55	I_74e94dc7d9a4	Proliferation	-0.2946828603744507	0.3177	0.9033572093023255	False
55	I_74e94dc7d9a4	Interferon response	-0.0693321675062179	0.8231	0.960456433408578	False
55	I_74e94dc7d9a4	Pan-immune	-0.2100211232900619	0.4579	0.9158280442804428	False
55	I_74e94dc7d9a4	Myeloid	-0.1702063977718353	0.5415	0.9182229357798166	False
55	I_74e94dc7d9a4	Fibroblast/ECM	0.0908257588744163	0.7506	0.940004347826087	False
55	I_74e94dc7d9a4	Vascular	0.2518042027950287	0.537	0.9182229357798166	False
56	I_90866fc4685c	Tumour epithelial	-0.1178637742996215	0.6174	0.9211695652173916	False
56	I_90866fc4685c	EMT/invasion	-0.3135583996772766	0.2276	0.9032823529411764	False
56	I_90866fc4685c	Hypoxia/glycolysis	-0.1104800328612327	0.7296	0.940004347826087	False
56	I_90866fc4685c	Proliferation	-0.0757640972733497	0.8129	0.960456433408578	False
56	I_90866fc4685c	Interferon response	0.7815033197402954	0.0376	0.627183870967742	False
56	I_90866fc4685c	Pan-immune	0.2932502329349518	0.1419	0.9032823529411764	False
56	I_90866fc4685c	Myeloid	-0.4877810478210449	0.1015	0.9032823529411764	False
56	I_90866fc4685c	Fibroblast/ECM	-0.1133192330598831	0.7543	0.940004347826087	False
56	I_90866fc4685c	Vascular	-0.0408659055829048	0.8964	0.97686	False
57	I_b9ab9a73c59e	Tumour epithelial	0.1924867480993271	0.3182	0.9033572093023255	False
57	I_b9ab9a73c59e	EMT/invasion	-0.094846524298191	0.6143	0.9211695652173916	False
57	I_b9ab9a73c59e	Hypoxia/glycolysis	0.2363621294498443	0.2031	0.9032823529411764	False
57	I_b9ab9a73c59e	Proliferation	-0.1650694012641906	0.3774	0.9033572093023255	False
57	I_b9ab9a73c59e	Interferon response	-0.2982812225818634	0.1013	0.9032823529411764	False
57	I_b9ab9a73c59e	Pan-immune	-0.1683006435632705	0.3679	0.9033572093023255	False
57	I_b9ab9a73c59e	Myeloid	-0.0081215817481279	0.9637	0.9939375	False
57	I_b9ab9a73c59e	Fibroblast/ECM	-0.4435339272022247	0.0403	0.646059375	False
57	I_b9ab9a73c59e	Vascular	0.1036432310938835	0.6105	0.9211695652173916	False
