## Supplementary material for "Self-extending DNA recording with stochastic and programmed writing": Source Data: spatial_display_data.tsv

display_index	group_id	kind	effect_defined	displayed_effect	displayed_null_lower	displayed_null_upper	P	q	no_effect_reference	q_passed
1	E_00606d52a8a1f932	exact_regular_state	True	2.053237346581555	-3.0	2.0532372838824386	0.2212	1.0	0.16992500144231237	False
2	E_00a875ec0869bc2f	exact_regular_state	True	-0.4533605457816025	-3.0	1.16587257110599	0.8477	1.0	0.16992500144231237	False
3	E_0136d81f1be32780	exact_regular_state	True	-3.0	-3.0	1.8815196008395296	1.0	1.0	0.16992500144231237	False
4	E_075744b051db8137	exact_regular_state	True	1.759236407835489	-3.0	2.7323512452522665	0.2662	1.0	0.16992500144231237	False
5	E_0ad73a314d59e387	exact_regular_state	True	-3.0	-3.0	2.180080104502189	1.0	1.0	0.16992500144231237	False
6	E_1ae93a041fbaf17a	exact_regular_state	True	-3.0	-3.0	2.4791093730255365	1.0	1.0	0.16992500144231237	False
7	E_204913b79ec587ee	exact_regular_state	True	-0.049311336717141684	-1.1154130032497824	0.9826373591343757	0.7081	1.0	0.16992500144231237	False
8	E_22fe690ff311c208	exact_regular_state	True	-3.0	-3.0	-3.0	1.0	1.0	0.16992500144231237	False
9	E_23b6612d4712b6e7	exact_regular_state	True	-3.0	-3.0	-3.0	1.0	1.0	0.16992500144231237	False
10	E_32d61edcfc4fc74c	exact_regular_state	True	-3.0	-3.0	-3.0	1.0	1.0	0.16992500144231237	False
11	E_3a72418af3f3b07b	exact_regular_state	True	-3.0	-3.0	-3.0	1.0	1.0	0.16992500144231237	False
12	E_40b74716d81cde6a	exact_regular_state	False	N/A	N/A	N/A	1.0	1.0	0.16992500144231237	False
13	E_424ab362b8422fa4	exact_regular_state	True	-3.0	-3.0	2.1252418563959723	1.0	1.0	0.16992500144231237	False
14	E_4424b8f202139f32	exact_regular_state	False	N/A	N/A	N/A	1.0	1.0	0.16992500144231237	False
15	E_4fefb0ff7bd60cf7	exact_regular_state	True	-3.0	-3.0	4.517386915486661	1.0	1.0	0.16992500144231237	False
16	E_50c6b80143cc1429	exact_regular_state	True	0.819041980095722	-3.0	1.2749639590227069	0.1903	1.0	0.16992500144231237	False
17	E_52f13706d1bec5ee	exact_regular_state	False	N/A	N/A	N/A	1.0	1.0	0.16992500144231237	False
18	E_5487f15dd9ec5e0b	exact_regular_state	True	-3.0	-3.0	-3.0	1.0	1.0	0.16992500144231237	False
19	E_5630aa629ac2ff38	exact_regular_state	True	-3.0	-3.0	-3.0	1.0	1.0	0.16992500144231237	False
20	E_58e834bd94bbbafa	exact_regular_state	True	-3.0	-3.0	3.9527479456938854	1.0	1.0	0.16992500144231237	False
21	E_5a2a60e83f4224f6	exact_regular_state	True	-3.0	-3.0	-3.0	1.0	1.0	0.16992500144231237	False
22	E_61ba77137e9b9832	exact_regular_state	True	0.483811595869948	-1.5681570863608623	1.0251352771046187	0.3284	1.0	0.16992500144231237	False
23	E_6620270550aa9a33	exact_regular_state	True	0.08008452446437293	-0.15782324525691496	0.4630854898914019	0.7247	1.0	0.16992500144231237	False
24	E_6941c2d39ba842ed	exact_regular_state	True	1.2566915788614565	-3.0	1.256691582794903	0.0729	1.0	0.16992500144231237	False
25	E_6b61e21bf01a536a	exact_regular_state	True	-3.0	-3.0	-3.0	1.0	1.0	0.16992500144231237	False
26	E_6e933f81ca040e16	exact_regular_state	True	-1.028772742425044	-3.0	1.2114866215382258	0.9415	1.0	0.16992500144231237	False
27	E_7efc6e4dcc74c156	exact_regular_state	True	-3.0	-3.0	-3.0	1.0	1.0	0.16992500144231237	False
28	E_7f90ab6f78579f94	exact_regular_state	True	-3.0	-3.0	1.6288432798736385	1.0	1.0	0.16992500144231237	False
29	E_802fd65f720c580b	exact_regular_state	False	N/A	N/A	N/A	1.0	1.0	0.16992500144231237	False
30	E_81e47493b95effcd	exact_regular_state	True	0.17701829152416462	-0.030966201510040717	0.35876231289825394	0.4841	1.0	0.16992500144231237	False
31	E_820b4fd5ac9340af	exact_regular_state	True	1.5870496622012185	-3.0	1.3359707162748637	0.0206	0.9804	0.16992500144231237	False
32	E_84c778d89a361569	exact_regular_state	True	-3.0	-3.0	-3.0	1.0	1.0	0.16992500144231237	False
33	E_854bf697df7d12c1	exact_regular_state	True	-3.0	-3.0	-3.0	1.0	1.0	0.16992500144231237	False
34	E_8db474a345cf9b32	exact_regular_state	True	-3.0	-3.0	-3.0	1.0	1.0	0.16992500144231237	False
35	E_8e2bb86bc4a5d1a0	exact_regular_state	False	N/A	N/A	N/A	1.0	1.0	0.16992500144231237	False
36	E_91ac1116f9eb0c4e	exact_regular_state	True	0.8316977844923583	-3.0	1.38248348728363	0.22	1.0	0.16992500144231237	False
37	E_9a8a59a28244cc09	exact_regular_state	False	N/A	N/A	N/A	1.0	1.0	0.16992500144231237	False
38	E_9dc1bde44d889f9d	exact_regular_state	True	-3.0	-3.0	2.8518000526900833	1.0	1.0	0.16992500144231237	False
39	E_a1d912012726ae41	exact_regular_state	True	-3.0	-3.0	4.022582567835867	1.0	1.0	0.16992500144231237	False
40	E_a943af68cf24ab88	exact_regular_state	True	-3.0	-3.0	-3.0	1.0	1.0	0.16992500144231237	False
41	E_abf82709a43f61d8	exact_regular_state	True	0.9823189948598544	-3.0	1.1916120569881694	0.108	1.0	0.16992500144231237	False
42	E_ae8f0abfff836db0	exact_regular_state	True	0.16590203576699591	0.12977775310257555	0.20947521806795857	0.5882	1.0	0.16992500144231237	False
43	E_b0db445caefa1d79	exact_regular_state	True	-3.0	-3.0	-3.0	1.0	1.0	0.16992500144231237	False
44	E_b1066af07213cb52	exact_regular_state	False	N/A	N/A	N/A	1.0	1.0	0.16992500144231237	False
45	E_b7f328f86e243e22	exact_regular_state	True	-3.0	-3.0	1.9851260153769312	1.0	1.0	0.16992500144231237	False
46	E_bad8636aa714bb19	exact_regular_state	False	N/A	N/A	N/A	1.0	1.0	0.16992500144231237	False
47	E_bb4ee681153c9a81	exact_regular_state	True	-0.5252452773811411	-3.0	1.2656552790429423	0.8656	1.0	0.16992500144231237	False
48	E_bcdf829af107228c	exact_regular_state	True	-3.0	-3.0	3.6106633864397164	1.0	1.0	0.16992500144231237	False
49	E_c61559c4c54df2ff	exact_regular_state	True	0.19645519793416832	0.08683684737906802	0.2482914305679564	0.2646	1.0	0.16992500144231237	False
50	E_c697b3861cab20f6	exact_regular_state	True	-1.18201785324044	-3.0	1.2235105123496441	0.9605	1.0	0.16992500144231237	False
51	E_c953ea162dc99c1b	exact_regular_state	False	N/A	N/A	N/A	1.0	1.0	0.16992500144231237	False
52	E_cb0a561f41363064	exact_regular_state	True	-3.0	-3.0	5.127828112480069	1.0	1.0	0.16992500144231237	False
53	E_cd4876326c94be20	exact_regular_state	True	-3.0	-3.0	-3.0	1.0	1.0	0.16992500144231237	False
54	E_d619809f457aa97b	exact_regular_state	True	0.49940931576442665	-1.1611412187402876	0.9236228860318549	0.28	1.0	0.16992500144231237	False
55	E_dce69638eba115a2	exact_regular_state	True	-3.0	-3.0	-3.0	1.0	1.0	0.16992500144231237	False
56	E_dda78b6d2850aa9b	exact_regular_state	True	-3.0	-3.0	-3.0	1.0	1.0	0.16992500144231237	False
57	E_e49f28169b614636	exact_regular_state	True	0.18772690066371484	0.11178492839793853	0.2272878927327485	0.2742	1.0	0.16992500144231237	False
58	E_eed6ae0a6ff6efb6	exact_regular_state	True	-3.0	-3.0	4.178620074591137	1.0	1.0	0.16992500144231237	False
59	E_ef1f30b70d1d854b	exact_regular_state	False	N/A	N/A	N/A	1.0	1.0	0.16992500144231237	False
60	E_f028edf18b1afd10	exact_regular_state	True	-3.0	-3.0	5.122827958409197	1.0	1.0	0.16992500144231237	False
61	E_f1de9c1e3f21a47b	exact_regular_state	True	0.6363919637050559	-0.8066722868024329	0.7933686014836708	0.0966	1.0	0.16992500144231237	False
62	H_02ffe9ce5b9a	ordered_prefix	True	-3.0	-3.0	1.7475092685622524	1.0	1.0	0.16992500144231237	False
63	H_05696375170a	ordered_prefix	True	0.17307198307292235	0.13588262034994272	0.20310250683564546	0.4289	1.0	0.16992500144231237	False
64	H_25ccb9d78ff3	ordered_prefix	False	N/A	N/A	N/A	1.0	1.0	0.16992500144231237	False
65	H_2b751252c58f	ordered_prefix	True	-0.658511852158325	-1.3987190581212516	1.1104473575191118	0.9051	1.0	0.16992500144231237	False
66	H_39726bac0931	ordered_prefix	True	7.159546943436648	-3.0	-3.0	0.0071	0.8094	0.16992500144231237	False
67	H_42154a11ac11	ordered_prefix	True	2.0347743673730023	-3.0	3.0125996004403546	0.2239	1.0	0.16992500144231237	False
68	H_471ebabfbd80	ordered_prefix	True	-3.0	-3.0	-3.0	1.0	1.0	0.16992500144231237	False
69	H_5f4e23374e52	ordered_prefix	True	-0.1652485125631047	-1.3936842939585206	1.1175175004685425	0.7486	1.0	0.16992500144231237	False
70	H_6f984297fcfc	ordered_prefix	True	1.3670526199596136	-3.0	1.3670526731841925	0.0258	0.9804	0.16992500144231237	False
71	H_74e24cd97160	ordered_prefix	True	-3.0	-3.0	3.1669580420394645	1.0	1.0	0.16992500144231237	False
72	H_77918731d04a	ordered_prefix	True	0.9430787888975775	-3.0	1.1520090486396113	0.1201	1.0	0.16992500144231237	False
73	H_8dc320d15677	ordered_prefix	True	0.46702175590041256	-0.6118221087539317	0.7197861909436623	0.1834	1.0	0.16992500144231237	False
74	H_9bd967d4b643	ordered_prefix	True	-3.0	-3.0	-3.0	1.0	1.0	0.16992500144231237	False
75	H_ad5ce0332ce2	ordered_prefix	True	0.1672895030556341	0.1354533657296378	0.2051386497408972	0.5607	1.0	0.16992500144231237	False
76	H_d2189a0465ae	ordered_prefix	True	0.16310082011968918	0.15149559595485448	0.1882491419591032	0.7636	1.0	0.16992500144231237	False
77	H_d801ccc70f17	ordered_prefix	False	N/A	N/A	N/A	1.0	1.0	0.16992500144231237	False
78	H_eb5442705969	ordered_prefix	True	0.17441950530618855	0.13783689850893377	0.20240088925211785	0.3942	1.0	0.16992500144231237	False
79	H_fc40fa4a9b59	ordered_prefix	True	0.18735131801061403	0.12119922236882448	0.2183247616073585	0.2407	1.0	0.16992500144231237	False
80	I_0671e91219ab	exact_indel	True	-3.0	-3.0	-3.0	1.0	1.0	0.16992500144231237	False
81	I_09cd5ac98379	exact_indel	False	N/A	N/A	N/A	1.0	1.0	0.16992500144231237	False
82	I_0d2de6a87145	exact_indel	False	N/A	N/A	N/A	1.0	1.0	0.16992500144231237	False
83	I_0f784f05671b	exact_indel	False	N/A	N/A	N/A	1.0	1.0	0.16992500144231237	False
84	I_1165e7da18b9	exact_indel	False	N/A	N/A	N/A	1.0	1.0	0.16992500144231237	False
85	I_14a2114f889f	exact_indel	True	-3.0	-3.0	-3.0	1.0	1.0	0.16992500144231237	False
86	I_1a2fd73de49b	exact_indel	True	-3.0	-3.0	4.975897443470393	1.0	1.0	0.16992500144231237	False
87	I_28cb439db8a8	exact_indel	True	-3.0	-3.0	-3.0	1.0	1.0	0.16992500144231237	False
88	I_31fe30004d36	exact_indel	True	-3.0	-3.0	-3.0	1.0	1.0	0.16992500144231237	False
89	I_32545cc34583	exact_indel	True	-3.0	-3.0	-3.0	1.0	1.0	0.16992500144231237	False
90	I_370d8d7b11f4	exact_indel	False	N/A	N/A	N/A	1.0	1.0	0.16992500144231237	False
91	I_3a0a4af96210	exact_indel	True	-3.0	-3.0	-3.0	1.0	1.0	0.16992500144231237	False
92	I_4231f667c582	exact_indel	True	-3.0	-3.0	1.0711359204756503	1.0	1.0	0.16992500144231237	False
93	I_4f2029a51ec4	exact_indel	False	N/A	N/A	N/A	1.0	1.0	0.16992500144231237	False
94	I_560f42f66ad0	exact_indel	True	-3.0	-3.0	-3.0	1.0	1.0	0.16992500144231237	False
95	I_6264daffa5b4	exact_indel	True	-3.0	-3.0	-3.0	1.0	1.0	0.16992500144231237	False
96	I_64433dc12550	exact_indel	True	-3.0	-3.0	-3.0	1.0	1.0	0.16992500144231237	False
97	I_646503dc53e9	exact_indel	True	-3.0	-3.0	-3.0	1.0	1.0	0.16992500144231237	False
98	I_74e94dc7d9a4	exact_indel	True	-3.0	-3.0	-3.0	1.0	1.0	0.16992500144231237	False
99	I_75237f433d1b	exact_indel	False	N/A	N/A	N/A	1.0	1.0	0.16992500144231237	False
100	I_7a1fdc5de535	exact_indel	False	N/A	N/A	N/A	1.0	1.0	0.16992500144231237	False
101	I_7d25f1433519	exact_indel	False	N/A	N/A	N/A	1.0	1.0	0.16992500144231237	False
102	I_7d360f5b6174	exact_indel	False	N/A	N/A	N/A	1.0	1.0	0.16992500144231237	False
103	I_90866fc4685c	exact_indel	True	-3.0	-3.0	-3.0	1.0	1.0	0.16992500144231237	False
104	I_9db427850198	exact_indel	False	N/A	N/A	N/A	1.0	1.0	0.16992500144231237	False
105	I_9ff6821e135e	exact_indel	True	-3.0	-3.0	-3.0	1.0	1.0	0.16992500144231237	False
106	I_a48295cf8ae0	exact_indel	False	N/A	N/A	N/A	1.0	1.0	0.16992500144231237	False
107	I_aa6c83986b0b	exact_indel	False	N/A	N/A	N/A	1.0	1.0	0.16992500144231237	False
108	I_ab1553a99753	exact_indel	False	N/A	N/A	N/A	1.0	1.0	0.16992500144231237	False
109	I_b9ab9a73c59e	exact_indel	True	-3.0	-3.0	3.149427049911262	1.0	1.0	0.16992500144231237	False
110	I_bb4e7d9293f6	exact_indel	True	-3.0	-3.0	-3.0	1.0	1.0	0.16992500144231237	False
111	I_cdcbe4ea723a	exact_indel	True	-3.0	-3.0	-3.0	1.0	1.0	0.16992500144231237	False
112	I_f0411a6defb4	exact_indel	True	-3.0	-3.0	-3.0	1.0	1.0	0.16992500144231237	False
113	J_4536dc1832b3	shared_indel_junction	True	-3.0	-3.0	-3.0	1.0	1.0	0.16992500144231237	False
114	J_d13a8021c4f6	shared_indel_junction	False	N/A	N/A	N/A	1.0	1.0	0.16992500144231237	False
