## Supplementary material for "Self-extending DNA recording with stochastic and programmed writing": Source Data: test_scope_and_not_tested.tsv

group_id	group_n	eligible_spot_universe	spatial_status	RNA_status	RNA_programmes	RNA_reason	RNA_family_inclusion
E_00606d52a8a1f932	45	11330	TESTED	TESTED	9	Eligible under frozen rule	included in 513
E_00a875ec0869bc2f	146	11330	TESTED	TESTED	9	Eligible under frozen rule	included in 513
E_0136d81f1be32780	80	11330	TESTED	TESTED	9	Eligible under frozen rule	included in 513
E_075744b051db8137	49	11330	TESTED	TESTED	9	Eligible under frozen rule	included in 513
E_0ad73a314d59e387	51	11330	TESTED	TESTED	9	Eligible under frozen rule	included in 513
E_1ae93a041fbaf17a	44	11330	TESTED	TESTED	9	Eligible under frozen rule	included in 513
E_204913b79ec587ee	196	11330	TESTED	TESTED	9	Eligible under frozen rule	included in 513
E_22fe690ff311c208	7	11330	TESTED	NOT_TESTED_INELIGIBLE	9	Below 10 spots or fewer than 10 complementary spots under frozen rule	excluded by frozen pre-test size rule; not a failed or omitted computed test
E_23b6612d4712b6e7	5	11330	TESTED	NOT_TESTED_INELIGIBLE	9	Below 10 spots or fewer than 10 complementary spots under frozen rule	excluded by frozen pre-test size rule; not a failed or omitted computed test
E_32d61edcfc4fc74c	3	11330	TESTED	NOT_TESTED_INELIGIBLE	9	Below 10 spots or fewer than 10 complementary spots under frozen rule	excluded by frozen pre-test size rule; not a failed or omitted computed test
E_3a72418af3f3b07b	8	11330	TESTED	NOT_TESTED_INELIGIBLE	9	Below 10 spots or fewer than 10 complementary spots under frozen rule	excluded by frozen pre-test size rule; not a failed or omitted computed test
E_40b74716d81cde6a	6	11330	TESTED	NOT_TESTED_INELIGIBLE	9	Below 10 spots or fewer than 10 complementary spots under frozen rule	excluded by frozen pre-test size rule; not a failed or omitted computed test
E_424ab362b8422fa4	55	11330	TESTED	TESTED	9	Eligible under frozen rule	included in 513
E_4424b8f202139f32	4	11330	TESTED	NOT_TESTED_INELIGIBLE	9	Below 10 spots or fewer than 10 complementary spots under frozen rule	excluded by frozen pre-test size rule; not a failed or omitted computed test
E_4fefb0ff7bd60cf7	16	11330	TESTED	TESTED	9	Eligible under frozen rule	included in 513
E_50c6b80143cc1429	136	11330	TESTED	TESTED	9	Eligible under frozen rule	included in 513
E_52f13706d1bec5ee	5	11330	TESTED	NOT_TESTED_INELIGIBLE	9	Below 10 spots or fewer than 10 complementary spots under frozen rule	excluded by frozen pre-test size rule; not a failed or omitted computed test
E_5487f15dd9ec5e0b	9	11330	TESTED	NOT_TESTED_INELIGIBLE	9	Below 10 spots or fewer than 10 complementary spots under frozen rule	excluded by frozen pre-test size rule; not a failed or omitted computed test
E_5630aa629ac2ff38	10	11330	TESTED	TESTED	9	Eligible under frozen rule	included in 513
E_58e834bd94bbbafa	21	11330	TESTED	TESTED	9	Eligible under frozen rule	included in 513
E_5a2a60e83f4224f6	3	11330	TESTED	NOT_TESTED_INELIGIBLE	9	Below 10 spots or fewer than 10 complementary spots under frozen rule	excluded by frozen pre-test size rule; not a failed or omitted computed test
E_61ba77137e9b9832	172	11330	TESTED	TESTED	9	Eligible under frozen rule	included in 513
E_6620270550aa9a33	621	11330	TESTED	TESTED	9	Eligible under frozen rule	included in 513
E_6941c2d39ba842ed	108	11330	TESTED	TESTED	9	Eligible under frozen rule	included in 513
E_6b61e21bf01a536a	9	11330	TESTED	NOT_TESTED_INELIGIBLE	9	Below 10 spots or fewer than 10 complementary spots under frozen rule	excluded by frozen pre-test size rule; not a failed or omitted computed test
E_6e933f81ca040e16	136	11330	TESTED	TESTED	9	Eligible under frozen rule	included in 513
E_7efc6e4dcc74c156	8	11330	TESTED	NOT_TESTED_INELIGIBLE	9	Below 10 spots or fewer than 10 complementary spots under frozen rule	excluded by frozen pre-test size rule; not a failed or omitted computed test
E_7f90ab6f78579f94	92	11330	TESTED	TESTED	9	Eligible under frozen rule	included in 513
E_802fd65f720c580b	4	11330	TESTED	NOT_TESTED_INELIGIBLE	9	Below 10 spots or fewer than 10 complementary spots under frozen rule	excluded by frozen pre-test size rule; not a failed or omitted computed test
E_81e47493b95effcd	1014	11330	TESTED	TESTED	9	Eligible under frozen rule	included in 513
E_820b4fd5ac9340af	117	11330	TESTED	TESTED	9	Eligible under frozen rule	included in 513
E_84c778d89a361569	7	11330	TESTED	NOT_TESTED_INELIGIBLE	9	Below 10 spots or fewer than 10 complementary spots under frozen rule	excluded by frozen pre-test size rule; not a failed or omitted computed test
E_854bf697df7d12c1	4	11330	TESTED	NOT_TESTED_INELIGIBLE	9	Below 10 spots or fewer than 10 complementary spots under frozen rule	excluded by frozen pre-test size rule; not a failed or omitted computed test
E_8db474a345cf9b32	9	11330	TESTED	NOT_TESTED_INELIGIBLE	9	Below 10 spots or fewer than 10 complementary spots under frozen rule	excluded by frozen pre-test size rule; not a failed or omitted computed test
E_8e2bb86bc4a5d1a0	3	11330	TESTED	NOT_TESTED_INELIGIBLE	9	Below 10 spots or fewer than 10 complementary spots under frozen rule	excluded by frozen pre-test size rule; not a failed or omitted computed test
E_91ac1116f9eb0c4e	128	11330	TESTED	TESTED	9	Eligible under frozen rule	included in 513
E_9a8a59a28244cc09	4	11330	TESTED	NOT_TESTED_INELIGIBLE	9	Below 10 spots or fewer than 10 complementary spots under frozen rule	excluded by frozen pre-test size rule; not a failed or omitted computed test
E_9dc1bde44d889f9d	36	11330	TESTED	TESTED	9	Eligible under frozen rule	included in 513
E_a1d912012726ae41	25	11330	TESTED	TESTED	9	Eligible under frozen rule	included in 513
E_a943af68cf24ab88	5	11330	TESTED	NOT_TESTED_INELIGIBLE	9	Below 10 spots or fewer than 10 complementary spots under frozen rule	excluded by frozen pre-test size rule; not a failed or omitted computed test
E_abf82709a43f61d8	145	11330	TESTED	TESTED	9	Eligible under frozen rule	included in 513
E_ae8f0abfff836db0	4203	11330	TESTED	TESTED	9	Eligible under frozen rule	included in 513
E_b0db445caefa1d79	5	11330	TESTED	NOT_TESTED_INELIGIBLE	9	Below 10 spots or fewer than 10 complementary spots under frozen rule	excluded by frozen pre-test size rule; not a failed or omitted computed test
E_b1066af07213cb52	4	11330	TESTED	NOT_TESTED_INELIGIBLE	9	Below 10 spots or fewer than 10 complementary spots under frozen rule	excluded by frozen pre-test size rule; not a failed or omitted computed test
E_b7f328f86e243e22	54	11330	TESTED	TESTED	9	Eligible under frozen rule	included in 513
E_bad8636aa714bb19	3	11330	TESTED	NOT_TESTED_INELIGIBLE	9	Below 10 spots or fewer than 10 complementary spots under frozen rule	excluded by frozen pre-test size rule; not a failed or omitted computed test
E_bb4ee681153c9a81	160	11330	TESTED	TESTED	9	Eligible under frozen rule	included in 513
E_bcdf829af107228c	16	11330	TESTED	TESTED	9	Eligible under frozen rule	included in 513
E_c61559c4c54df2ff	2317	11330	TESTED	TESTED	9	Eligible under frozen rule	included in 513
E_c697b3861cab20f6	146	11330	TESTED	TESTED	9	Eligible under frozen rule	included in 513
E_c953ea162dc99c1b	9	11330	TESTED	NOT_TESTED_INELIGIBLE	9	Below 10 spots or fewer than 10 complementary spots under frozen rule	excluded by frozen pre-test size rule; not a failed or omitted computed test
E_cb0a561f41363064	10	11330	TESTED	TESTED	9	Eligible under frozen rule	included in 513
E_cd4876326c94be20	4	11330	TESTED	NOT_TESTED_INELIGIBLE	9	Below 10 spots or fewer than 10 complementary spots under frozen rule	excluded by frozen pre-test size rule; not a failed or omitted computed test
E_d619809f457aa97b	201	11330	TESTED	TESTED	9	Eligible under frozen rule	included in 513
E_dce69638eba115a2	4	11330	TESTED	NOT_TESTED_INELIGIBLE	9	Below 10 spots or fewer than 10 complementary spots under frozen rule	excluded by frozen pre-test size rule; not a failed or omitted computed test
E_dda78b6d2850aa9b	3	11330	TESTED	NOT_TESTED_INELIGIBLE	9	Below 10 spots or fewer than 10 complementary spots under frozen rule	excluded by frozen pre-test size rule; not a failed or omitted computed test
E_e49f28169b614636	3057	11330	TESTED	TESTED	9	Eligible under frozen rule	included in 513
E_eed6ae0a6ff6efb6	12	11330	TESTED	TESTED	9	Eligible under frozen rule	included in 513
E_ef1f30b70d1d854b	3	11330	TESTED	NOT_TESTED_INELIGIBLE	9	Below 10 spots or fewer than 10 complementary spots under frozen rule	excluded by frozen pre-test size rule; not a failed or omitted computed test
E_f028edf18b1afd10	18	11330	TESTED	TESTED	9	Eligible under frozen rule	included in 513
E_f1de9c1e3f21a47b	269	11330	TESTED	TESTED	9	Eligible under frozen rule	included in 513
H_02ffe9ce5b9a	59	11330	TESTED	TESTED	9	Eligible under frozen rule	included in 513
H_05696375170a	4739	11330	TESTED	TESTED	9	Eligible under frozen rule	included in 513
H_25ccb9d78ff3	5	11330	TESTED	NOT_TESTED_INELIGIBLE	9	Below 10 spots or fewer than 10 complementary spots under frozen rule	excluded by frozen pre-test size rule; not a failed or omitted computed test
H_2b751252c58f	169	11330	TESTED	TESTED	9	Eligible under frozen rule	included in 513
H_39726bac0931	3	11330	TESTED	NOT_TESTED_INELIGIBLE	9	Below 10 spots or fewer than 10 complementary spots under frozen rule	excluded by frozen pre-test size rule; not a failed or omitted computed test
H_42154a11ac11	48	11330	TESTED	TESTED	9	Eligible under frozen rule	included in 513
H_471ebabfbd80	10	11330	TESTED	TESTED	9	Eligible under frozen rule	included in 513
H_5f4e23374e52	159	11330	TESTED	TESTED	9	Eligible under frozen rule	included in 513
H_6f984297fcfc	137	11330	TESTED	TESTED	9	Eligible under frozen rule	included in 513
H_74e24cd97160	25	11330	TESTED	TESTED	9	Eligible under frozen rule	included in 513
H_77918731d04a	148	11330	TESTED	TESTED	9	Eligible under frozen rule	included in 513
H_8dc320d15677	306	11330	TESTED	TESTED	9	Eligible under frozen rule	included in 513
H_9bd967d4b643	5	11330	TESTED	NOT_TESTED_INELIGIBLE	9	Below 10 spots or fewer than 10 complementary spots under frozen rule	excluded by frozen pre-test size rule; not a failed or omitted computed test
H_ad5ce0332ce2	4595	11330	TESTED	TESTED	9	Eligible under frozen rule	included in 513
H_d2189a0465ae	7080	11330	TESTED	TESTED	9	Eligible under frozen rule	included in 513
H_d801ccc70f17	7	11330	TESTED	NOT_TESTED_INELIGIBLE	9	Below 10 spots or fewer than 10 complementary spots under frozen rule	excluded by frozen pre-test size rule; not a failed or omitted computed test
H_eb5442705969	4872	11330	TESTED	TESTED	9	Eligible under frozen rule	included in 513
H_fc40fa4a9b59	3500	11330	TESTED	TESTED	9	Eligible under frozen rule	included in 513
I_0671e91219ab	7	11330	TESTED	NOT_TESTED_INELIGIBLE	9	Below 10 spots or fewer than 10 complementary spots under frozen rule	excluded by frozen pre-test size rule; not a failed or omitted computed test
I_09cd5ac98379	4	11330	TESTED	NOT_TESTED_INELIGIBLE	9	Below 10 spots or fewer than 10 complementary spots under frozen rule	excluded by frozen pre-test size rule; not a failed or omitted computed test
I_0d2de6a87145	4	11330	TESTED	NOT_TESTED_INELIGIBLE	9	Below 10 spots or fewer than 10 complementary spots under frozen rule	excluded by frozen pre-test size rule; not a failed or omitted computed test
I_0f784f05671b	3	11330	TESTED	NOT_TESTED_INELIGIBLE	9	Below 10 spots or fewer than 10 complementary spots under frozen rule	excluded by frozen pre-test size rule; not a failed or omitted computed test
I_1165e7da18b9	5	11330	TESTED	NOT_TESTED_INELIGIBLE	9	Below 10 spots or fewer than 10 complementary spots under frozen rule	excluded by frozen pre-test size rule; not a failed or omitted computed test
I_14a2114f889f	5	11330	TESTED	NOT_TESTED_INELIGIBLE	9	Below 10 spots or fewer than 10 complementary spots under frozen rule	excluded by frozen pre-test size rule; not a failed or omitted computed test
I_1a2fd73de49b	12	11330	TESTED	TESTED	9	Eligible under frozen rule	included in 513
I_28cb439db8a8	3	11330	TESTED	NOT_TESTED_INELIGIBLE	9	Below 10 spots or fewer than 10 complementary spots under frozen rule	excluded by frozen pre-test size rule; not a failed or omitted computed test
I_31fe30004d36	10	11330	TESTED	TESTED	9	Eligible under frozen rule	included in 513
I_32545cc34583	6	11330	TESTED	NOT_TESTED_INELIGIBLE	9	Below 10 spots or fewer than 10 complementary spots under frozen rule	excluded by frozen pre-test size rule; not a failed or omitted computed test
I_370d8d7b11f4	3	11330	TESTED	NOT_TESTED_INELIGIBLE	9	Below 10 spots or fewer than 10 complementary spots under frozen rule	excluded by frozen pre-test size rule; not a failed or omitted computed test
I_3a0a4af96210	17	11330	TESTED	TESTED	9	Eligible under frozen rule	included in 513
I_4231f667c582	18	11330	TESTED	TESTED	9	Eligible under frozen rule	included in 513
I_4f2029a51ec4	3	11330	TESTED	NOT_TESTED_INELIGIBLE	9	Below 10 spots or fewer than 10 complementary spots under frozen rule	excluded by frozen pre-test size rule; not a failed or omitted computed test
I_560f42f66ad0	3	11330	TESTED	NOT_TESTED_INELIGIBLE	9	Below 10 spots or fewer than 10 complementary spots under frozen rule	excluded by frozen pre-test size rule; not a failed or omitted computed test
I_6264daffa5b4	16	11330	TESTED	TESTED	9	Eligible under frozen rule	included in 513
I_64433dc12550	7	11330	TESTED	NOT_TESTED_INELIGIBLE	9	Below 10 spots or fewer than 10 complementary spots under frozen rule	excluded by frozen pre-test size rule; not a failed or omitted computed test
I_646503dc53e9	3	11330	TESTED	NOT_TESTED_INELIGIBLE	9	Below 10 spots or fewer than 10 complementary spots under frozen rule	excluded by frozen pre-test size rule; not a failed or omitted computed test
I_74e94dc7d9a4	13	11330	TESTED	TESTED	9	Eligible under frozen rule	included in 513
I_75237f433d1b	4	11330	TESTED	NOT_TESTED_INELIGIBLE	9	Below 10 spots or fewer than 10 complementary spots under frozen rule	excluded by frozen pre-test size rule; not a failed or omitted computed test
I_7a1fdc5de535	4	11330	TESTED	NOT_TESTED_INELIGIBLE	9	Below 10 spots or fewer than 10 complementary spots under frozen rule	excluded by frozen pre-test size rule; not a failed or omitted computed test
I_7d25f1433519	5	11330	TESTED	NOT_TESTED_INELIGIBLE	9	Below 10 spots or fewer than 10 complementary spots under frozen rule	excluded by frozen pre-test size rule; not a failed or omitted computed test
I_7d360f5b6174	3	11330	TESTED	NOT_TESTED_INELIGIBLE	9	Below 10 spots or fewer than 10 complementary spots under frozen rule	excluded by frozen pre-test size rule; not a failed or omitted computed test
I_90866fc4685c	10	11330	TESTED	TESTED	9	Eligible under frozen rule	included in 513
I_9db427850198	6	11330	TESTED	NOT_TESTED_INELIGIBLE	9	Below 10 spots or fewer than 10 complementary spots under frozen rule	excluded by frozen pre-test size rule; not a failed or omitted computed test
I_9ff6821e135e	3	11330	TESTED	NOT_TESTED_INELIGIBLE	9	Below 10 spots or fewer than 10 complementary spots under frozen rule	excluded by frozen pre-test size rule; not a failed or omitted computed test
I_a48295cf8ae0	3	11330	TESTED	NOT_TESTED_INELIGIBLE	9	Below 10 spots or fewer than 10 complementary spots under frozen rule	excluded by frozen pre-test size rule; not a failed or omitted computed test
I_aa6c83986b0b	3	11330	TESTED	NOT_TESTED_INELIGIBLE	9	Below 10 spots or fewer than 10 complementary spots under frozen rule	excluded by frozen pre-test size rule; not a failed or omitted computed test
I_ab1553a99753	6	11330	TESTED	NOT_TESTED_INELIGIBLE	9	Below 10 spots or fewer than 10 complementary spots under frozen rule	excluded by frozen pre-test size rule; not a failed or omitted computed test
I_b9ab9a73c59e	26	11330	TESTED	TESTED	9	Eligible under frozen rule	included in 513
I_bb4e7d9293f6	7	11330	TESTED	NOT_TESTED_INELIGIBLE	9	Below 10 spots or fewer than 10 complementary spots under frozen rule	excluded by frozen pre-test size rule; not a failed or omitted computed test
I_cdcbe4ea723a	6	11330	TESTED	NOT_TESTED_INELIGIBLE	9	Below 10 spots or fewer than 10 complementary spots under frozen rule	excluded by frozen pre-test size rule; not a failed or omitted computed test
I_f0411a6defb4	7	11330	TESTED	NOT_TESTED_INELIGIBLE	9	Below 10 spots or fewer than 10 complementary spots under frozen rule	excluded by frozen pre-test size rule; not a failed or omitted computed test
J_4536dc1832b3	7	11330	TESTED	NOT_TESTED_INELIGIBLE	9	Below 10 spots or fewer than 10 complementary spots under frozen rule	excluded by frozen pre-test size rule; not a failed or omitted computed test
J_d13a8021c4f6	4	11330	TESTED	NOT_TESTED_INELIGIBLE	9	Below 10 spots or fewer than 10 complementary spots under frozen rule	excluded by frozen pre-test size rule; not a failed or omitted computed test
