## Supplementary material for "Self-extending DNA recording with stochastic and programmed writing": Source Data: cohorts.tsv

library	cohort	observations	combinations	unit
barcode10	frozen_all_tags	141100	18176	C4 bead tag
barcode10	matched_tags	20554	10578	C4 bead tag
barcode10	aggregated_cells	12302	7669	expression-cell label
barcode11	frozen_all_tags	31502	5374	C4 bead tag
barcode11	matched_tags	1552	223	C4 bead tag
barcode11	aggregated_cells	1479	232	expression-cell label
