## Supplementary material for "Self-extending DNA recording with stochastic and programmed writing": Source Data: cross_match_quality.csv

match	C4	UMI	complete_sequence	ONT_reads	ONT_HQ_reads	retained_HQ_representative	minimum_tag_Q_all_reads	minimum_tag_Q_HQ_reads	minimum_body_Q	minimum_body_Qeff	sequence_global_HQ_C4	sequence_global_HQ_families	status
M1	TTCGCCGCGTATTGGTAATC	TGTACTGCAG	ACATACACACACAACACACACGCA	1	1	True	33	33	21	29.818	103	158	retained HQ exact match
M2	CGCGACGAGGAGTAGTAATA	CAACCATCAT	ACATACCGGACATATACACACACACGCA	1	1	True	29	29	40	44.407	17	25	retained HQ exact match
M3	TGCCTGCCTCTGATAGCATG	TACTAGTTGC	ACATATCGGATATATACACACACACGCA	2	1	True	14	35	22	34.865	27	40	retained HQ exact match
M4	CTGCAGGATAGTCAGGATCG	GTATTTCAGC	ACATACACACACACGGACATATACACACACACGCA	1	0	False	18		36	40.551	42	69	tag Q18 below existing Q20 threshold
