## Supplementary material for "Self-extending DNA recording with stochastic and programmed writing": Source Data: a_payload_depth.tsv

payload_positions	read_pairs	percent_exact_unique	denominator
0	1506430	79.95221220244746	1884163
1	84042	4.4604421167383075	1884163
2	110889	5.88531883918748	1884163
3	84758	4.498443075254105	1884163
4	50167	2.662561572432958	1884163
5	26524	1.4077338319455377	1884163
6	15070	0.7998246436215974	1884163
7	6283	0.33346371837256117	1884163
