## Supplementary material for "Self-extending DNA recording with stochastic and programmed writing": Source Data: accepted_model_sequences.tsv

id	panel	y	body	unit	terminal_units	source_status	model_status	sequence_with_terminal_context_5to3	record_body_bp_including_GCA	experiment_count
A0	a	33	ACACACACACACACAC	AC	8	Current eight-AC reference design	reference design	ACACACACACACACACGCAGGG	19
A1	a	65	ACACACACACACACACACAC	AC	10	Author-requested accumulation model; +2 AC is an illustrative accumulated example	proposed endpoint, not a measured count	ACACACACACACACACACACGCAGGG	23
B0	b	101	ATATACACACACACAC	AC	6	Author example: the first two AC units edited; AT used for the C-to-T example	illustrative edited state	ATATACACACACACACGCAGGG	19
B1	b	137	ATATACACACACACACACAC	AC	8	Author example: preserve ATAT and append two AC units to the unedited terminal tract	proposed renewal, not a measured trajectory	ATATACACACACACACACACGCAGGG	23
C0	c	176	CCACCAGTTCCACCA	CCA	2	Current Fig.2c local product model: CCACCAGTTCCACCAGCA	existing sequence model	CCACCAGTTCCACCAGCAGGG	18
C1	c	211	CCACCAGTTCCACCACCACCA	CCA	4	Analogous extension of the author model to the selected four-CCA PW design	proposed example, not measured repeat-length homeostasis	CCACCAGTTCCACCACCACCAGCAGGG	24
