## Supplementary material for "Self-extending DNA recording with stochastic and programmed writing": Source Data: b_payload_identity.tsv

triplet	read_pairs	percent_concordant	denominator
TAG	239000	12.684630367748133	1884170
AGT	185834	9.862910459247308	1884170
GTT	172315	9.145406200077488	1884170
GTA	91464	4.854339045839812	1884170
GTC	28460	1.5104794153393801	1884170
CTA	14707	0.7805558946379573	1884170
CCG	16670	0.884739699708625	1884170
TAA	16725	0.887658756906224	1884170
AGC	8745	0.4641300944182319	1884170
