## Supplementary material for "Self-extending DNA recording with stochastic and programmed writing": Source Data: c_ordered_position_pools.tsv

position_5to3	pool	read_pairs	percent_seven_payload_pairs	denominator
1	1	6192	98.55164730224415	6283
1	2	77	1.2255292057934108	6283
1	3	14	0.22282349196243834	6283
1	4	0	0.0	6283
2	1	6188	98.48798344739774	6283
2	2	81	1.2891930606398216	6283
2	3	14	0.22282349196243834	6283
2	4	0	0.0	6283
3	1	6131	97.58077351583638	6283
3	2	139	2.2123189559127807	6283
3	3	13	0.20690752825083558	6283
3	4	0	0.0	6283
4	1	5826	92.72640458379755	6283
4	2	438	6.971192105681999	6283
4	3	19	0.302403310520452	6283
4	4	0	0.0	6283
5	1	5040	80.21645710647779	6283
5	2	1171	18.637593506286805	6283
5	3	72	1.1459493872353972	6283
5	4	0	0.0	6283
6	1	3956	62.96355244310043	6283
6	2	1982	31.545440076396627	6283
6	3	345	5.491007480502945	6283
6	4	0	0.0	6283
7	1	3118	49.62597485277733	6283
7	2	2206	35.11061594779564	6283
7	3	958	15.247493235715423	6283
7	4	1	0.015915963711602737	6283
