## Supplementary material for "Self-extending DNA recording with stochastic and programmed writing": Source Data: derived_aux_template_sequences.tsv

construct_id	input_day	payload_record_forward	length_nt	RTT_5to3_DNA	PBS_5to3_DNA	RTT_coordinates	PBS_coordinates	dna_file	genbank_file	sequence_sha256	dna_sha256
IP_PW_aux_TAG	0	TAG	6484	CCACCATAG	CCACCAGCA	1724..1732	1733..1741	IP_PW_aux_TAG.dna	IP_PW_aux_TAG.gb	e08030cbb1fd7b5ea0e76fd7c8b5064d7a1211d4360f758231debc694ade395a	39ee18c27aaecda98fcad89992b03f3229f1d2521fdced5514c4275155cd7b07
IP_PW_aux_AGT	0	AGT	6484	CCACCAAGT	CCACCAGCA	1724..1732	1733..1741	IP_PW_aux_AGT.dna	IP_PW_aux_AGT.gb	d75187db225db7034e2acfdb28dfd680dfd71b903c21e4ee085d5d46f0155bce	cbdea700412f9e4df06e133320a7c2f1345ec0913098ea422f45713f3416b152
IP_PW_aux_GTT	0	GTT	6484	CCACCAGTT	CCACCAGCA	1724..1732	1733..1741	IP_PW_aux_GTT.dna	IP_PW_aux_GTT.gb	c60ac61324e5ca627b69266438ddcf21a6541e8134b441cfe7f69127df25e5a9	d55852824714314d4094f1f2a5d4dae871cf06875e8a72365cb7d097373e495e
IP_PW_aux_GTA	7	GTA	6484	CCACCAGTA	CCACCAGCA	1724..1732	1733..1741	IP_PW_aux_GTA.dna	IP_PW_aux_GTA.gb	79ad80513ebd8e268d3adb6a848d97d4b029869dd857c87f845d5539d26674a7	3e05de4008cea478ffb805472198f64c6dd03e234fb0fb91da7bb5eabdd2b477
IP_PW_aux_GTC	7	GTC	6484	CCACCAGTC	CCACCAGCA	1724..1732	1733..1741	IP_PW_aux_GTC.dna	IP_PW_aux_GTC.gb	ed0af6ad4b96b94dc8f70cab52bd43acb3d2fa8cea2f59f429194b2fa37c3a2c	8d05c93783e63644ed0a844a2cbe2ccdddbd294da8bf80c4946e0d22eda8c959
IP_PW_aux_CTA	7	CTA	6484	CCACCACTA	CCACCAGCA	1724..1732	1733..1741	IP_PW_aux_CTA.dna	IP_PW_aux_CTA.gb	27871bf311fddc3f5f94344d6ed25a3c21137f364d13cfb4956d7320a4ae1392	b3c390447ec240e6da5107389ef6eaea8afd14bdc904203bc8e106b8520fd769
IP_PW_aux_CCG	14	CCG	6484	CCACCACCG	CCACCAGCA	1724..1732	1733..1741	IP_PW_aux_CCG.dna	IP_PW_aux_CCG.gb	33d1bc5e615620605b3de01894d5d81ef67b48d2ecd314e3cb92d848ec2d69f4	85807f70d9814b02fb384fb187dc3fd91e5d14b7f3e11b883c7d85d564b1b37e
IP_PW_aux_TAA	14	TAA	6484	CCACCATAA	CCACCAGCA	1724..1732	1733..1741	IP_PW_aux_TAA.dna	IP_PW_aux_TAA.gb	642278cf86009a0cefbec15ab9199a401743956ab1c4585d85b76e72de1c8cd1	de521743184d171ca8c5ed24cca60bd547928dea7e6fb786e646dcaf2672f2f1
IP_PW_aux_AGC	14	AGC	6484	CCACCAAGC	CCACCAGCA	1724..1732	1733..1741	IP_PW_aux_AGC.dna	IP_PW_aux_AGC.gb	3e144692346d8183c0053db32ec9e40278a76566f3661169304bea5c1f1ddcd9	a13d2d62e0836c48455ab8d9cd1987d54696394eb17379624d3aafa300c43d9b
