## Supplementary material for "Self-extending DNA recording with stochastic and programmed writing": Source Data: e_joint_CCA_payload.tsv

CCA_gain	payload_positions	read_pairs
-1	1	2
0	0	1310500
0	1	60256
1	0	193313
1	1	17683
2	0	2590
2	1	5438
2	2	69857
3	0	27
3	1	599
3	2	28503
4	1	64
4	2	10376
4	3	47125
4	4	1
5	2	1855
5	3	24317
6	2	269
6	3	10192
6	4	24571
7	2	26
7	3	2533
7	4	15536
8	2	3
8	3	507
8	4	7321
8	5	11455
8	6	1
9	3	73
9	4	2100
9	5	8474
9	7	1
10	3	11
10	4	528
10	5	4478
10	6	5712
11	4	92
11	5	1519
11	6	4886
12	4	18
12	5	464
12	6	2848
12	7	2149
13	5	102
13	6	1160
13	7	2005
14	5	29
14	6	335
14	7	1292
15	5	3
15	6	100
15	7	560
16	6	25
16	7	203
17	6	2
17	7	59
18	6	1
18	7	10
19	7	3
20	7	1
