## Supplementary material for "Self-extending DNA recording with stochastic and programmed writing": Source Data: current_input_sample_construct_linkage.tsv

sample_key	sample_id	library_id	current_input_sha256	current_analysis_file_id	editor_configuration_from_metadata	construct_assignment_from_metadata	analytical_reference	construct_assignment_rule	input_manifest_sha256	library_manifest_sha256	sample_manifest_sha256
be_6	H_editor_be_6	H_editor_be_6	496118c2697d01640a38cabdbcbed0ead77e76e81103ef91a072fd243d22ab30	V19_RAW_EDITOR_CBE	AncBE4max	Original AncBE4max Addgene112100; AC8 is the fixed analytical sequence reference; physical clone identity is not inferred from read content; exact PE material assignment remains inherited	complete (AC)8GCA; 19 nt	metadata linkage retained; no physical clone assigned from reads or analytical reference	44aff25d30de1620d0587f39a207cc6046ba588f435cf82d6eb2b46421bdac9d	295b755f2c1b443eb600656cd95081f8a5a77863829cf7b818228e87c48d69a9	3be19a7be79c480077bf9021d03cc2b77f57fa449aeb629c1a08b13eaddfd926
tad_6	H_editor_tad_6	H_editor_tad_6	a1dfab9ec7a3af68bd30d4cbac13ccf458fc125a81e329734b0e0b86c3cd463c	V19_RAW_EDITOR_ABE	NG-ABE8e	Unmodified NG-ABE8e Addgene138491; AC8 is the fixed analytical sequence reference; physical clone identity is not inferred from read content; exact PE material assignment remains inherited	complete (AC)8GCA; 19 nt	metadata linkage retained; no physical clone assigned from reads or analytical reference	44aff25d30de1620d0587f39a207cc6046ba588f435cf82d6eb2b46421bdac9d	295b755f2c1b443eb600656cd95081f8a5a77863829cf7b818228e87c48d69a9	3be19a7be79c480077bf9021d03cc2b77f57fa449aeb629c1a08b13eaddfd926
