## Supplementary material for "Self-extending DNA recording with stochastic and programmed writing": Source Data: event_denominator_bridge.tsv

sample	min_all_body_Q	layer	event	numerator	denominator	percent	membership_file	reference	unit
be_6	20	all_length	any_AG	837	393868	0.21250774371109102	complete_19nt_members.tsv	complete (AC)8GCA including terminal	PCR-weighted read occurrence
be_6	20	all_length	any_CT	91060	393868	23.119420719631957	complete_19nt_members.tsv	complete (AC)8GCA including terminal	PCR-weighted read occurrence
be_6	20	all_length	multi_AG	617	393868	0.15665146698894045	complete_19nt_members.tsv	complete (AC)8GCA including terminal	PCR-weighted read occurrence
be_6	20	all_length	multi_CT	56564	393868	14.361156529598748	complete_19nt_members.tsv	complete (AC)8GCA including terminal	PCR-weighted read occurrence
be_6	20	all_length	AG_only	310	393868	0.07870657174484853	complete_19nt_members.tsv	complete (AC)8GCA including terminal	PCR-weighted read occurrence
be_6	20	all_length	CT_only	90674	393868	23.021418343201276	complete_19nt_members.tsv	complete (AC)8GCA including terminal	PCR-weighted read occurrence
be_6	20	all_length	AG+CT	76	393868	0.019295804685833834	complete_19nt_members.tsv	complete (AC)8GCA including terminal	PCR-weighted read occurrence
be_6	20	compatible	any_AG	386	389281	0.0991571641051066	complete_19nt_members.tsv	complete (AC)8GCA including terminal	PCR-weighted read occurrence
be_6	20	compatible	any_CT	90750	389281	23.312208918493326	complete_19nt_members.tsv	complete (AC)8GCA including terminal	PCR-weighted read occurrence
be_6	20	compatible	multi_AG	191	389281	0.04906481436288953	complete_19nt_members.tsv	complete (AC)8GCA including terminal	PCR-weighted read occurrence
be_6	20	compatible	multi_CT	56423	389281	14.4941571769493	complete_19nt_members.tsv	complete (AC)8GCA including terminal	PCR-weighted read occurrence
be_6	20	compatible	AG_only	310	389281	0.07963399189788353	complete_19nt_members.tsv	complete (AC)8GCA including terminal	PCR-weighted read occurrence
be_6	20	compatible	CT_only	90674	389281	23.2926857462861	complete_19nt_members.tsv	complete (AC)8GCA including terminal	PCR-weighted read occurrence
be_6	20	compatible	AG+CT	76	389281	0.01952317220722306	complete_19nt_members.tsv	complete (AC)8GCA including terminal	PCR-weighted read occurrence
be_6	30	all_length	any_AG	244	169410	0.1440292780827578	complete_19nt_members.tsv	complete (AC)8GCA including terminal	PCR-weighted read occurrence
be_6	30	all_length	any_CT	38533	169410	22.74541054247093	complete_19nt_members.tsv	complete (AC)8GCA including terminal	PCR-weighted read occurrence
be_6	30	all_length	multi_AG	157	169410	0.09267457647128269	complete_19nt_members.tsv	complete (AC)8GCA including terminal	PCR-weighted read occurrence
be_6	30	all_length	multi_CT	23800	169410	14.048757452334574	complete_19nt_members.tsv	complete (AC)8GCA including terminal	PCR-weighted read occurrence
be_6	30	all_length	AG_only	128	169410	0.07555634260079098	complete_19nt_members.tsv	complete (AC)8GCA including terminal	PCR-weighted read occurrence
be_6	30	all_length	CT_only	38382	169410	22.656277669559056	complete_19nt_members.tsv	complete (AC)8GCA including terminal	PCR-weighted read occurrence
be_6	30	all_length	AG+CT	36	169410	0.021250221356472462	complete_19nt_members.tsv	complete (AC)8GCA including terminal	PCR-weighted read occurrence
be_6	30	compatible	any_AG	164	167788	0.0977423892054259	complete_19nt_members.tsv	complete (AC)8GCA including terminal	PCR-weighted read occurrence
be_6	30	compatible	any_CT	38418	167788	22.8967506615491	complete_19nt_members.tsv	complete (AC)8GCA including terminal	PCR-weighted read occurrence
be_6	30	compatible	multi_AG	81	167788	0.04827520442463108	complete_19nt_members.tsv	complete (AC)8GCA including terminal	PCR-weighted read occurrence
be_6	30	compatible	multi_CT	23752	167788	14.155958709800462	complete_19nt_members.tsv	complete (AC)8GCA including terminal	PCR-weighted read occurrence
be_6	30	compatible	AG_only	128	167788	0.07628674279447875	complete_19nt_members.tsv	complete (AC)8GCA including terminal	PCR-weighted read occurrence
be_6	30	compatible	CT_only	38382	167788	22.87529501513815	complete_19nt_members.tsv	complete (AC)8GCA including terminal	PCR-weighted read occurrence
be_6	30	compatible	AG+CT	36	167788	0.021455646410947146	complete_19nt_members.tsv	complete (AC)8GCA including terminal	PCR-weighted read occurrence
tad_6	20	all_length	any_AG	9564	53089	18.015031362429127	complete_19nt_members.tsv	complete (AC)8GCA including terminal	PCR-weighted read occurrence
tad_6	20	all_length	any_CT	11781	53089	22.191037691423837	complete_19nt_members.tsv	complete (AC)8GCA including terminal	PCR-weighted read occurrence
tad_6	20	all_length	multi_AG	9420	53089	17.743788732129065	complete_19nt_members.tsv	complete (AC)8GCA including terminal	PCR-weighted read occurrence
tad_6	20	all_length	multi_CT	3947	53089	7.434685151349621	complete_19nt_members.tsv	complete (AC)8GCA including terminal	PCR-weighted read occurrence
tad_6	20	all_length	AG_only	3298	53089	6.212209685622257	complete_19nt_members.tsv	complete (AC)8GCA including terminal	PCR-weighted read occurrence
tad_6	20	all_length	CT_only	5573	53089	10.497466518487823	complete_19nt_members.tsv	complete (AC)8GCA including terminal	PCR-weighted read occurrence
tad_6	20	all_length	AG+CT	6180	53089	11.640829550377667	complete_19nt_members.tsv	complete (AC)8GCA including terminal	PCR-weighted read occurrence
tad_6	20	compatible	any_AG	9478	52623	18.011135815137866	complete_19nt_members.tsv	complete (AC)8GCA including terminal	PCR-weighted read occurrence
tad_6	20	compatible	any_CT	11753	52623	22.334340497501092	complete_19nt_members.tsv	complete (AC)8GCA including terminal	PCR-weighted read occurrence
tad_6	20	compatible	multi_AG	9336	52623	17.741291830568382	complete_19nt_members.tsv	complete (AC)8GCA including terminal	PCR-weighted read occurrence
tad_6	20	compatible	multi_CT	3936	52623	7.4796191779260015	complete_19nt_members.tsv	complete (AC)8GCA including terminal	PCR-weighted read occurrence
tad_6	20	compatible	AG_only	3298	52623	6.2672215571138095	complete_19nt_members.tsv	complete (AC)8GCA including terminal	PCR-weighted read occurrence
tad_6	20	compatible	CT_only	5573	52623	10.590426239477035	complete_19nt_members.tsv	complete (AC)8GCA including terminal	PCR-weighted read occurrence
tad_6	20	compatible	AG+CT	6180	52623	11.743914258024057	complete_19nt_members.tsv	complete (AC)8GCA including terminal	PCR-weighted read occurrence
tad_6	30	all_length	any_AG	3186	18388	17.326517293887317	complete_19nt_members.tsv	complete (AC)8GCA including terminal	PCR-weighted read occurrence
tad_6	30	all_length	any_CT	4011	18388	21.813139003698065	complete_19nt_members.tsv	complete (AC)8GCA including terminal	PCR-weighted read occurrence
tad_6	30	all_length	multi_AG	3136	18388	17.05460082662606	complete_19nt_members.tsv	complete (AC)8GCA including terminal	PCR-weighted read occurrence
tad_6	30	all_length	multi_CT	1347	18388	7.325429628018273	complete_19nt_members.tsv	complete (AC)8GCA including terminal	PCR-weighted read occurrence
tad_6	30	all_length	AG_only	1082	18388	5.884272351533609	complete_19nt_members.tsv	complete (AC)8GCA including terminal	PCR-weighted read occurrence
tad_6	30	all_length	CT_only	1917	18388	10.425277354796606	complete_19nt_members.tsv	complete (AC)8GCA including terminal	PCR-weighted read occurrence
tad_6	30	all_length	AG+CT	2089	18388	11.36067000217533	complete_19nt_members.tsv	complete (AC)8GCA including terminal	PCR-weighted read occurrence
tad_6	30	compatible	any_AG	3171	18266	17.360122632212853	complete_19nt_members.tsv	complete (AC)8GCA including terminal	PCR-weighted read occurrence
tad_6	30	compatible	any_CT	4006	18266	21.931457352458118	complete_19nt_members.tsv	complete (AC)8GCA including terminal	PCR-weighted read occurrence
tad_6	30	compatible	multi_AG	3121	18266	17.086390014234095	complete_19nt_members.tsv	complete (AC)8GCA including terminal	PCR-weighted read occurrence
tad_6	30	compatible	multi_CT	1345	18266	7.363407423628599	complete_19nt_members.tsv	complete (AC)8GCA including terminal	PCR-weighted read occurrence
tad_6	30	compatible	AG_only	1082	18266	5.923573853060331	complete_19nt_members.tsv	complete (AC)8GCA including terminal	PCR-weighted read occurrence
tad_6	30	compatible	CT_only	1917	18266	10.494908573305596	complete_19nt_members.tsv	complete (AC)8GCA including terminal	PCR-weighted read occurrence
tad_6	30	compatible	AG+CT	2089	18266	11.436548779152524	complete_19nt_members.tsv	complete (AC)8GCA including terminal	PCR-weighted read occurrence
