## Supplementary material for "Self-extending DNA recording with stochastic and programmed writing": Source Data: fixed_depth_technical_ranges.tsv

sample	reference	min_all_body_Q	selection	available_reads	common_max_depth	depth	metric	mean	technical_p025	technical_p975	draws	seed	deterministic_full_library
tad_6	AC8	20	all_length	53089	53089	53089	S	107.0	107.0	107.0	200	20261012	True
tad_6	AC8	20	all_length	53089	53089	53089	H_bits	1.9782718571194118	1.9782718571194116	1.9782718571194116	200	20261012	True
tad_6	AC8	20	all_length	53089	53089	53089	D1	3.940208182624052	3.9402081826240516	3.9402081826240516	200	20261012	True
tad_6	AC8	20	all_length	53089	53089	53089	D2	1.9492921292488663	1.9492921292488656	1.9492921292488656	200	20261012	True
be_6	AC8	20	all_length	393868	53089	53089	S	72.265	65.0	78.025	200	20261012	False
be_6	AC8	20	all_length	393868	53089	53089	H_bits	1.5459218979830682	1.529003746191913	1.5647427045801046	200	20261012	False
be_6	AC8	20	all_length	393868	53089	53089	D1	2.9199662318322264	2.88586486975513	2.958247401434367	200	20261012	False
be_6	AC8	20	all_length	393868	53089	53089	D2	1.7153959188337948	1.7024846951065442	1.7321608591493014	200	20261012	False
tad_6	AC8	30	all_length	18388	18388	18388	S	77.0	77.0	77.0	200	20261012	True
tad_6	AC8	30	all_length	18388	18388	18388	H_bits	1.905305003909498	1.9053050039094985	1.9053050039094985	200	20261012	True
tad_6	AC8	30	all_length	18388	18388	18388	D1	3.7458808324380675	3.7458808324380666	3.7458808324380666	200	20261012	True
tad_6	AC8	30	all_length	18388	18388	18388	D2	1.902927604706408	1.9029276047064079	1.9029276047064079	200	20261012	True
be_6	AC8	30	all_length	169410	18388	18388	S	48.785	43.0	55.0	200	20261012	False
be_6	AC8	30	all_length	169410	18388	18388	H_bits	1.5061576662932012	1.4765085215382199	1.5362724930516498	200	20261012	False
be_6	AC8	30	all_length	169410	18388	18388	D1	2.8406839133497295	2.7827446332713324	2.9004414440126944	200	20261012	False
be_6	AC8	30	all_length	169410	18388	18388	D2	1.6909539398852222	1.6696036737214157	1.715326551733086	200	20261012	False
