## Supplementary material for "Self-extending DNA recording with stochastic and programmed writing": Source Data: target_longer_all_zero_bins.tsv

sample	min_all_body_Q	repeat_increment	length_nt	all_compatible_occurrences	target_marked_occurrences	zero_support_retained	own_target_mark	own_target_count	zero_own_target
be_6	20	1	21	80990	8336	True	CT	8336	False
be_6	20	2	23	44309	3189	True	CT	3189	False
be_6	20	3	25	7352	763	True	CT	763	False
be_6	20	4	27	660	141	True	CT	141	False
be_6	20	5	29	75	0	True	CT	0	True
be_6	20	6	31	10	0	True	CT	0	True
tad_6	20	1	21	8757	1404	True	AG	1404	False
tad_6	20	2	23	4069	417	True	AG	417	False
tad_6	20	3	25	544	39	True	AG	39	False
tad_6	20	4	27	39	0	True	AG	0	True
tad_6	20	5	29	8	8	True	AG	8	False
tad_6	20	6	31	0	0	True	AG	0	True
be_6	30	1	21	34155	3422	True	CT	3422	False
be_6	30	2	23	18679	1334	True	CT	1334	False
be_6	30	3	25	3068	298	True	CT	298	False
be_6	30	4	27	251	58	True	CT	58	False
be_6	30	5	29	28	0	True	CT	0	True
be_6	30	6	31	5	0	True	CT	0	True
tad_6	30	1	21	2952	457	True	AG	457	False
tad_6	30	2	23	1329	144	True	AG	144	False
tad_6	30	3	25	163	10	True	AG	10	False
tad_6	30	4	27	13	0	True	AG	0	True
tad_6	30	5	29	3	3	True	AG	3	False
tad_6	30	6	31	0	0	True	AG	0	True
