## Supplementary material for "Self-extending DNA recording with stochastic and programmed writing": Source Data: target_marked_longer_complete_members.tsv

sample	min_all_body_Q	body	length_nt	repeat_increment	reads	any_AG	any_CT	joint_group	interpretation	own_target_mark	scope
be_6	20	ATATACACACACACACACGCA	21	1	1508	False	True	CT_only	AC-repeat-compatible body longer than fixed AC8 reference; not proof of reaction history	CT	complete AC-repeat-compatible body; actual own target
be_6	20	ACATATACACACACACACGCA	21	1	2090	False	True	CT_only	AC-repeat-compatible body longer than fixed AC8 reference; not proof of reaction history	CT	complete AC-repeat-compatible body; actual own target
be_6	20	ATATATACACACACACACGCA	21	1	754	False	True	CT_only	AC-repeat-compatible body longer than fixed AC8 reference; not proof of reaction history	CT	complete AC-repeat-compatible body; actual own target
be_6	20	ATATACACACACACACACACGCA	23	2	239	False	True	CT_only	AC-repeat-compatible body longer than fixed AC8 reference; not proof of reaction history	CT	complete AC-repeat-compatible body; actual own target
be_6	20	ACATATACACACACACACACGCA	23	2	506	False	True	CT_only	AC-repeat-compatible body longer than fixed AC8 reference; not proof of reaction history	CT	complete AC-repeat-compatible body; actual own target
be_6	20	ATATATATACACACACACGCA	21	1	907	False	True	CT_only	AC-repeat-compatible body longer than fixed AC8 reference; not proof of reaction history	CT	complete AC-repeat-compatible body; actual own target
be_6	20	ACATACACACACACACACGCA	21	1	1803	False	True	CT_only	AC-repeat-compatible body longer than fixed AC8 reference; not proof of reaction history	CT	complete AC-repeat-compatible body; actual own target
be_6	20	ACATATACACACACACACACACGCA	25	3	84	False	True	CT_only	AC-repeat-compatible body longer than fixed AC8 reference; not proof of reaction history	CT	complete AC-repeat-compatible body; actual own target
be_6	20	ACATACACACACACACACACGCA	23	2	1278	False	True	CT_only	AC-repeat-compatible body longer than fixed AC8 reference; not proof of reaction history	CT	complete AC-repeat-compatible body; actual own target
be_6	20	ATATATACACACACACACACGCA	23	2	592	False	True	CT_only	AC-repeat-compatible body longer than fixed AC8 reference; not proof of reaction history	CT	complete AC-repeat-compatible body; actual own target
be_6	20	ATATATACACACACACACACACGCA	25	3	418	False	True	CT_only	AC-repeat-compatible body longer than fixed AC8 reference; not proof of reaction history	CT	complete AC-repeat-compatible body; actual own target
be_6	20	ATACACACACACACACACGCA	21	1	124	False	True	CT_only	AC-repeat-compatible body longer than fixed AC8 reference; not proof of reaction history	CT	complete AC-repeat-compatible body; actual own target
be_6	20	ACACACATACACACACACGCA	21	1	229	False	True	CT_only	AC-repeat-compatible body longer than fixed AC8 reference; not proof of reaction history	CT	complete AC-repeat-compatible body; actual own target
be_6	20	ACATACATACACACACACACGCA	23	2	181	False	True	CT_only	AC-repeat-compatible body longer than fixed AC8 reference; not proof of reaction history	CT	complete AC-repeat-compatible body; actual own target
be_6	20	ACACATACACACACACACGCA	21	1	563	False	True	CT_only	AC-repeat-compatible body longer than fixed AC8 reference; not proof of reaction history	CT	complete AC-repeat-compatible body; actual own target
be_6	20	ACATACACACACACACACACACGCA	25	3	191	False	True	CT_only	AC-repeat-compatible body longer than fixed AC8 reference; not proof of reaction history	CT	complete AC-repeat-compatible body; actual own target
be_6	20	ACATATATACACACACACGCA	21	1	248	False	True	CT_only	AC-repeat-compatible body longer than fixed AC8 reference; not proof of reaction history	CT	complete AC-repeat-compatible body; actual own target
be_6	20	ACACACATACACACACACACGCA	23	2	29	False	True	CT_only	AC-repeat-compatible body longer than fixed AC8 reference; not proof of reaction history	CT	complete AC-repeat-compatible body; actual own target
be_6	20	ACACACACACATACACACACGCA	23	2	76	False	True	CT_only	AC-repeat-compatible body longer than fixed AC8 reference; not proof of reaction history	CT	complete AC-repeat-compatible body; actual own target
be_6	20	ACACACACATACACACACGCA	21	1	10	False	True	CT_only	AC-repeat-compatible body longer than fixed AC8 reference; not proof of reaction history	CT	complete AC-repeat-compatible body; actual own target
be_6	20	ACATATACACACACACACACACACGCA	27	4	19	False	True	CT_only	AC-repeat-compatible body longer than fixed AC8 reference; not proof of reaction history	CT	complete AC-repeat-compatible body; actual own target
be_6	20	ATATATATACACACACACACGCA	23	2	86	False	True	CT_only	AC-repeat-compatible body longer than fixed AC8 reference; not proof of reaction history	CT	complete AC-repeat-compatible body; actual own target
be_6	20	ACACATACACACACACACACGCA	23	2	114	False	True	CT_only	AC-repeat-compatible body longer than fixed AC8 reference; not proof of reaction history	CT	complete AC-repeat-compatible body; actual own target
be_6	20	ACATACACACATACACACACGCA	23	2	10	False	True	CT_only	AC-repeat-compatible body longer than fixed AC8 reference; not proof of reaction history	CT	complete AC-repeat-compatible body; actual own target
be_6	20	ACACATACACACACACACACACACGCA	27	4	9	False	True	CT_only	AC-repeat-compatible body longer than fixed AC8 reference; not proof of reaction history	CT	complete AC-repeat-compatible body; actual own target
be_6	20	ACACACACACACACACACGTA	21	1	12	False	True	CT_only	AC-repeat-compatible body longer than fixed AC8 reference; not proof of reaction history	CT	complete AC-repeat-compatible body; actual own target
be_6	20	ATATATACACACACACACACACACGCA	27	4	85	False	True	CT_only	AC-repeat-compatible body longer than fixed AC8 reference; not proof of reaction history	CT	complete AC-repeat-compatible body; actual own target
be_6	20	ACATACATACACACACACACACGCA	25	3	10	False	True	CT_only	AC-repeat-compatible body longer than fixed AC8 reference; not proof of reaction history	CT	complete AC-repeat-compatible body; actual own target
be_6	20	ATATACACACACACACACACACACGCA	27	4	9	False	True	CT_only	AC-repeat-compatible body longer than fixed AC8 reference; not proof of reaction history	CT	complete AC-repeat-compatible body; actual own target
be_6	20	ACATACATACACACACACGCA	21	1	19	False	True	CT_only	AC-repeat-compatible body longer than fixed AC8 reference; not proof of reaction history	CT	complete AC-repeat-compatible body; actual own target
be_6	20	ATACACACACACACACACACGCA	23	2	29	False	True	CT_only	AC-repeat-compatible body longer than fixed AC8 reference; not proof of reaction history	CT	complete AC-repeat-compatible body; actual own target
be_6	20	ATATACACACACACACACACACGCA	25	3	29	False	True	CT_only	AC-repeat-compatible body longer than fixed AC8 reference; not proof of reaction history	CT	complete AC-repeat-compatible body; actual own target
be_6	20	ACATACACACACACACATGCA	21	1	10	False	True	CT_only	AC-repeat-compatible body longer than fixed AC8 reference; not proof of reaction history	CT	complete AC-repeat-compatible body; actual own target
be_6	20	ACATACACACACATACACGCA	21	1	10	False	True	CT_only	AC-repeat-compatible body longer than fixed AC8 reference; not proof of reaction history	CT	complete AC-repeat-compatible body; actual own target
be_6	20	ACACACACACACACACATACGCA	23	2	10	False	True	CT_only	AC-repeat-compatible body longer than fixed AC8 reference; not proof of reaction history	CT	complete AC-repeat-compatible body; actual own target
be_6	20	ACGTGCGCACACACACACGCA	21	1	19	True	True	AG+CT	AC-repeat-compatible body longer than fixed AC8 reference; not proof of reaction history	CT	complete AC-repeat-compatible body; actual own target
be_6	20	ACACACACACACACATACGCA	21	1	29	False	True	CT_only	AC-repeat-compatible body longer than fixed AC8 reference; not proof of reaction history	CT	complete AC-repeat-compatible body; actual own target
be_6	20	ACACACACACACACACACACGTA	23	2	9	False	True	CT_only	AC-repeat-compatible body longer than fixed AC8 reference; not proof of reaction history	CT	complete AC-repeat-compatible body; actual own target
be_6	20	ACATACACACACACACACACACACGCA	27	4	19	False	True	CT_only	AC-repeat-compatible body longer than fixed AC8 reference; not proof of reaction history	CT	complete AC-repeat-compatible body; actual own target
be_6	20	ACACATACACACACACACACACGCA	25	3	10	False	True	CT_only	AC-repeat-compatible body longer than fixed AC8 reference; not proof of reaction history	CT	complete AC-repeat-compatible body; actual own target
be_6	20	ATATATATACACACACACACACGCA	25	3	9	False	True	CT_only	AC-repeat-compatible body longer than fixed AC8 reference; not proof of reaction history	CT	complete AC-repeat-compatible body; actual own target
be_6	20	ACATATATACACACACACACGCA	23	2	29	False	True	CT_only	AC-repeat-compatible body longer than fixed AC8 reference; not proof of reaction history	CT	complete AC-repeat-compatible body; actual own target
be_6	20	ACACACACACACACACACACATGCA	25	3	10	False	True	CT_only	AC-repeat-compatible body longer than fixed AC8 reference; not proof of reaction history	CT	complete AC-repeat-compatible body; actual own target
be_6	20	ACATACACACACACACACGCG	21	1	1	True	True	AG+CT	AC-repeat-compatible body longer than fixed AC8 reference; not proof of reaction history	CT	complete AC-repeat-compatible body; actual own target
be_6	20	ACACACACACACACACACACACGTA	25	3	2	False	True	CT_only	AC-repeat-compatible body longer than fixed AC8 reference; not proof of reaction history	CT	complete AC-repeat-compatible body; actual own target
be_6	20	ACATACACACACACACACACGTA	23	2	1	False	True	CT_only	AC-repeat-compatible body longer than fixed AC8 reference; not proof of reaction history	CT	complete AC-repeat-compatible body; actual own target
be_6	30	ATATACACACACACACACGCA	21	1	627	False	True	CT_only	AC-repeat-compatible body longer than fixed AC8 reference; not proof of reaction history	CT	complete AC-repeat-compatible body; actual own target
be_6	30	ACATATACACACACACACGCA	21	1	904	False	True	CT_only	AC-repeat-compatible body longer than fixed AC8 reference; not proof of reaction history	CT	complete AC-repeat-compatible body; actual own target
be_6	30	ACATATACACACACACACACGCA	23	2	219	False	True	CT_only	AC-repeat-compatible body longer than fixed AC8 reference; not proof of reaction history	CT	complete AC-repeat-compatible body; actual own target
be_6	30	ATATATATACACACACACGCA	21	1	368	False	True	CT_only	AC-repeat-compatible body longer than fixed AC8 reference; not proof of reaction history	CT	complete AC-repeat-compatible body; actual own target
be_6	30	ACATATACACACACACACACACGCA	25	3	32	False	True	CT_only	AC-repeat-compatible body longer than fixed AC8 reference; not proof of reaction history	CT	complete AC-repeat-compatible body; actual own target
be_6	30	ACATACACACACACACACACGCA	23	2	566	False	True	CT_only	AC-repeat-compatible body longer than fixed AC8 reference; not proof of reaction history	CT	complete AC-repeat-compatible body; actual own target
be_6	30	ATACACACACACACACACGCA	21	1	49	False	True	CT_only	AC-repeat-compatible body longer than fixed AC8 reference; not proof of reaction history	CT	complete AC-repeat-compatible body; actual own target
be_6	30	ACATACACACACACACACGCA	21	1	719	False	True	CT_only	AC-repeat-compatible body longer than fixed AC8 reference; not proof of reaction history	CT	complete AC-repeat-compatible body; actual own target
be_6	30	ACATACATACACACACACACGCA	23	2	82	False	True	CT_only	AC-repeat-compatible body longer than fixed AC8 reference; not proof of reaction history	CT	complete AC-repeat-compatible body; actual own target
be_6	30	ATATACACACACACACACACGCA	23	2	102	False	True	CT_only	AC-repeat-compatible body longer than fixed AC8 reference; not proof of reaction history	CT	complete AC-repeat-compatible body; actual own target
be_6	30	ATATATACACACACACACGCA	21	1	302	False	True	CT_only	AC-repeat-compatible body longer than fixed AC8 reference; not proof of reaction history	CT	complete AC-repeat-compatible body; actual own target
be_6	30	ACATACACACACACACACACACGCA	25	3	77	False	True	CT_only	AC-repeat-compatible body longer than fixed AC8 reference; not proof of reaction history	CT	complete AC-repeat-compatible body; actual own target
be_6	30	ACACACATACACACACACGCA	21	1	95	False	True	CT_only	AC-repeat-compatible body longer than fixed AC8 reference; not proof of reaction history	CT	complete AC-repeat-compatible body; actual own target
be_6	30	ACATATATACACACACACGCA	21	1	96	False	True	CT_only	AC-repeat-compatible body longer than fixed AC8 reference; not proof of reaction history	CT	complete AC-repeat-compatible body; actual own target
be_6	30	ATATATACACACACACACACACGCA	25	3	166	False	True	CT_only	AC-repeat-compatible body longer than fixed AC8 reference; not proof of reaction history	CT	complete AC-repeat-compatible body; actual own target
be_6	30	ACATATACACACACACACACACACGCA	27	4	11	False	True	CT_only	AC-repeat-compatible body longer than fixed AC8 reference; not proof of reaction history	CT	complete AC-repeat-compatible body; actual own target
be_6	30	ATATATACACACACACACACGCA	23	2	220	False	True	CT_only	AC-repeat-compatible body longer than fixed AC8 reference; not proof of reaction history	CT	complete AC-repeat-compatible body; actual own target
be_6	30	ACACATACACACACACACGCA	21	1	222	False	True	CT_only	AC-repeat-compatible body longer than fixed AC8 reference; not proof of reaction history	CT	complete AC-repeat-compatible body; actual own target
be_6	30	ACACACACACATACACACACGCA	23	2	30	False	True	CT_only	AC-repeat-compatible body longer than fixed AC8 reference; not proof of reaction history	CT	complete AC-repeat-compatible body; actual own target
be_6	30	ATATATATACACACACACACGCA	23	2	33	False	True	CT_only	AC-repeat-compatible body longer than fixed AC8 reference; not proof of reaction history	CT	complete AC-repeat-compatible body; actual own target
be_6	30	ACACATACACACACACACACGCA	23	2	44	False	True	CT_only	AC-repeat-compatible body longer than fixed AC8 reference; not proof of reaction history	CT	complete AC-repeat-compatible body; actual own target
be_6	30	ATATATACACACACACACACACACGCA	27	4	33	False	True	CT_only	AC-repeat-compatible body longer than fixed AC8 reference; not proof of reaction history	CT	complete AC-repeat-compatible body; actual own target
be_6	30	ACATACATACACACACACACACGCA	25	3	3	False	True	CT_only	AC-repeat-compatible body longer than fixed AC8 reference; not proof of reaction history	CT	complete AC-repeat-compatible body; actual own target
be_6	30	ATATACACACACACACACACACACGCA	27	4	4	False	True	CT_only	AC-repeat-compatible body longer than fixed AC8 reference; not proof of reaction history	CT	complete AC-repeat-compatible body; actual own target
be_6	30	ATACACACACACACACACACGCA	23	2	10	False	True	CT_only	AC-repeat-compatible body longer than fixed AC8 reference; not proof of reaction history	CT	complete AC-repeat-compatible body; actual own target
be_6	30	ATATACACACACACACACACACGCA	25	3	7	False	True	CT_only	AC-repeat-compatible body longer than fixed AC8 reference; not proof of reaction history	CT	complete AC-repeat-compatible body; actual own target
be_6	30	ACATACACACACACACATGCA	21	1	4	False	True	CT_only	AC-repeat-compatible body longer than fixed AC8 reference; not proof of reaction history	CT	complete AC-repeat-compatible body; actual own target
be_6	30	ACACACACACACACACACGTA	21	1	5	False	True	CT_only	AC-repeat-compatible body longer than fixed AC8 reference; not proof of reaction history	CT	complete AC-repeat-compatible body; actual own target
be_6	30	ACACACACACACACACATACGCA	23	2	2	False	True	CT_only	AC-repeat-compatible body longer than fixed AC8 reference; not proof of reaction history	CT	complete AC-repeat-compatible body; actual own target
be_6	30	ACACACATACACACACACACGCA	23	2	11	False	True	CT_only	AC-repeat-compatible body longer than fixed AC8 reference; not proof of reaction history	CT	complete AC-repeat-compatible body; actual own target
be_6	30	ACACACACACACACATACGCA	21	1	9	False	True	CT_only	AC-repeat-compatible body longer than fixed AC8 reference; not proof of reaction history	CT	complete AC-repeat-compatible body; actual own target
be_6	30	ACGTGCGCACACACACACGCA	21	1	5	True	True	AG+CT	AC-repeat-compatible body longer than fixed AC8 reference; not proof of reaction history	CT	complete AC-repeat-compatible body; actual own target
be_6	30	ACATACACACACACACACACACACGCA	27	4	9	False	True	CT_only	AC-repeat-compatible body longer than fixed AC8 reference; not proof of reaction history	CT	complete AC-repeat-compatible body; actual own target
be_6	30	ACACATACACACACACACACACGCA	25	3	5	False	True	CT_only	AC-repeat-compatible body longer than fixed AC8 reference; not proof of reaction history	CT	complete AC-repeat-compatible body; actual own target
be_6	30	ACACACACATACACACACGCA	21	1	3	False	True	CT_only	AC-repeat-compatible body longer than fixed AC8 reference; not proof of reaction history	CT	complete AC-repeat-compatible body; actual own target
be_6	30	ATATATATACACACACACACACGCA	25	3	3	False	True	CT_only	AC-repeat-compatible body longer than fixed AC8 reference; not proof of reaction history	CT	complete AC-repeat-compatible body; actual own target
be_6	30	ACATATATACACACACACACGCA	23	2	10	False	True	CT_only	AC-repeat-compatible body longer than fixed AC8 reference; not proof of reaction history	CT	complete AC-repeat-compatible body; actual own target
be_6	30	ACACATACACACACACACACACACGCA	27	4	1	False	True	CT_only	AC-repeat-compatible body longer than fixed AC8 reference; not proof of reaction history	CT	complete AC-repeat-compatible body; actual own target
be_6	30	ACATACATACACACACACGCA	21	1	10	False	True	CT_only	AC-repeat-compatible body longer than fixed AC8 reference; not proof of reaction history	CT	complete AC-repeat-compatible body; actual own target
be_6	30	ACATACACACACATACACGCA	21	1	4	False	True	CT_only	AC-repeat-compatible body longer than fixed AC8 reference; not proof of reaction history	CT	complete AC-repeat-compatible body; actual own target
be_6	30	ACACACACACACACACACACGTA	23	2	1	False	True	CT_only	AC-repeat-compatible body longer than fixed AC8 reference; not proof of reaction history	CT	complete AC-repeat-compatible body; actual own target
be_6	30	ACACACACACACACACACACATGCA	25	3	5	False	True	CT_only	AC-repeat-compatible body longer than fixed AC8 reference; not proof of reaction history	CT	complete AC-repeat-compatible body; actual own target
be_6	30	ACATACACACATACACACACGCA	23	2	3	False	True	CT_only	AC-repeat-compatible body longer than fixed AC8 reference; not proof of reaction history	CT	complete AC-repeat-compatible body; actual own target
be_6	30	ACATACACACACACACACACGTA	23	2	1	False	True	CT_only	AC-repeat-compatible body longer than fixed AC8 reference; not proof of reaction history	CT	complete AC-repeat-compatible body; actual own target
tad_6	20	ACACGCACACACACACACGCA	21	1	266	True	False	AG_only	AC-repeat-compatible body longer than fixed AC8 reference; not proof of reaction history	AG	complete AC-repeat-compatible body; actual own target
tad_6	20	ACGTGCGCACACACACACGCA	21	1	815	True	True	AG+CT	AC-repeat-compatible body longer than fixed AC8 reference; not proof of reaction history	AG	complete AC-repeat-compatible body; actual own target
tad_6	20	ACGTGTGCACACACACACGCA	21	1	16	True	True	AG+CT	AC-repeat-compatible body longer than fixed AC8 reference; not proof of reaction history	AG	complete AC-repeat-compatible body; actual own target
tad_6	20	ACGCGCGCACACACACACGCA	21	1	94	True	False	AG_only	AC-repeat-compatible body longer than fixed AC8 reference; not proof of reaction history	AG	complete AC-repeat-compatible body; actual own target
tad_6	20	ACGCGCGCACACACACACACGCA	23	2	251	True	False	AG_only	AC-repeat-compatible body longer than fixed AC8 reference; not proof of reaction history	AG	complete AC-repeat-compatible body; actual own target
tad_6	20	ACGCACGCGCACACACACGCA	21	1	8	True	False	AG_only	AC-repeat-compatible body longer than fixed AC8 reference; not proof of reaction history	AG	complete AC-repeat-compatible body; actual own target
tad_6	20	ACACGCGCACACACACACGCA	21	1	23	True	False	AG_only	AC-repeat-compatible body longer than fixed AC8 reference; not proof of reaction history	AG	complete AC-repeat-compatible body; actual own target
tad_6	20	ACGTGCGCACACACACACACGCA	23	2	63	True	True	AG+CT	AC-repeat-compatible body longer than fixed AC8 reference; not proof of reaction history	AG	complete AC-repeat-compatible body; actual own target
tad_6	20	ACGTGCGCGCGCACACACACGCA	23	2	16	True	True	AG+CT	AC-repeat-compatible body longer than fixed AC8 reference; not proof of reaction history	AG	complete AC-repeat-compatible body; actual own target
tad_6	20	ACACACACACACACACGCGCA	21	1	8	True	False	AG_only	AC-repeat-compatible body longer than fixed AC8 reference; not proof of reaction history	AG	complete AC-repeat-compatible body; actual own target
tad_6	20	ACGCGCACACACACACACGCA	21	1	47	True	False	AG_only	AC-repeat-compatible body longer than fixed AC8 reference; not proof of reaction history	AG	complete AC-repeat-compatible body; actual own target
tad_6	20	ACGCGCGCGCACACACACACACGCA	25	3	15	True	False	AG_only	AC-repeat-compatible body longer than fixed AC8 reference; not proof of reaction history	AG	complete AC-repeat-compatible body; actual own target
tad_6	20	ACGTGTGCGCACACACACGCA	21	1	8	True	True	AG+CT	AC-repeat-compatible body longer than fixed AC8 reference; not proof of reaction history	AG	complete AC-repeat-compatible body; actual own target
tad_6	20	ACATGCGCACACACACACGCA	21	1	8	True	True	AG+CT	AC-repeat-compatible body longer than fixed AC8 reference; not proof of reaction history	AG	complete AC-repeat-compatible body; actual own target
tad_6	20	ACGCACGTGCGCACACACACGCA	23	2	16	True	True	AG+CT	AC-repeat-compatible body longer than fixed AC8 reference; not proof of reaction history	AG	complete AC-repeat-compatible body; actual own target
tad_6	20	ACGCACACACACACACACACACGCA	25	3	16	True	False	AG_only	AC-repeat-compatible body longer than fixed AC8 reference; not proof of reaction history	AG	complete AC-repeat-compatible body; actual own target
tad_6	20	ACGTGCGCACACACACGCGCACACACGCA	29	5	8	True	True	AG+CT	AC-repeat-compatible body longer than fixed AC8 reference; not proof of reaction history	AG	complete AC-repeat-compatible body; actual own target
tad_6	20	ACACACGCGCGCACACACACGCA	23	2	47	True	False	AG_only	AC-repeat-compatible body longer than fixed AC8 reference; not proof of reaction history	AG	complete AC-repeat-compatible body; actual own target
tad_6	20	ACACGCACACACACACACACGCA	23	2	16	True	False	AG_only	AC-repeat-compatible body longer than fixed AC8 reference; not proof of reaction history	AG	complete AC-repeat-compatible body; actual own target
tad_6	20	ACGCACGCACACACACACGCA	21	1	16	True	False	AG_only	AC-repeat-compatible body longer than fixed AC8 reference; not proof of reaction history	AG	complete AC-repeat-compatible body; actual own target
tad_6	20	ACGCACACACACACACACGCA	21	1	8	True	False	AG_only	AC-repeat-compatible body longer than fixed AC8 reference; not proof of reaction history	AG	complete AC-repeat-compatible body; actual own target
tad_6	20	ACGCGCGCGCGCACACACGCA	21	1	16	True	False	AG_only	AC-repeat-compatible body longer than fixed AC8 reference; not proof of reaction history	AG	complete AC-repeat-compatible body; actual own target
tad_6	20	ACACGCACGCACACACACGCA	21	1	23	True	False	AG_only	AC-repeat-compatible body longer than fixed AC8 reference; not proof of reaction history	AG	complete AC-repeat-compatible body; actual own target
tad_6	20	ACACACGCACACACACACGCA	21	1	8	True	False	AG_only	AC-repeat-compatible body longer than fixed AC8 reference; not proof of reaction history	AG	complete AC-repeat-compatible body; actual own target
tad_6	20	ACGCGCACGCACACACACGCA	21	1	16	True	False	AG_only	AC-repeat-compatible body longer than fixed AC8 reference; not proof of reaction history	AG	complete AC-repeat-compatible body; actual own target
tad_6	20	ACGCGCGCACACACACACACACGCA	25	3	8	True	False	AG_only	AC-repeat-compatible body longer than fixed AC8 reference; not proof of reaction history	AG	complete AC-repeat-compatible body; actual own target
tad_6	20	ACACACGTGCGCACACACACGCA	23	2	8	True	True	AG+CT	AC-repeat-compatible body longer than fixed AC8 reference; not proof of reaction history	AG	complete AC-repeat-compatible body; actual own target
tad_6	20	GCGTGCGCACACACACACGCA	21	1	8	True	True	AG+CT	AC-repeat-compatible body longer than fixed AC8 reference; not proof of reaction history	AG	complete AC-repeat-compatible body; actual own target
tad_6	20	GCACACACACACACACACGCA	21	1	16	True	False	AG_only	AC-repeat-compatible body longer than fixed AC8 reference; not proof of reaction history	AG	complete AC-repeat-compatible body; actual own target
tad_6	30	ACGTGCGCACACACACACGCA	21	1	285	True	True	AG+CT	AC-repeat-compatible body longer than fixed AC8 reference; not proof of reaction history	AG	complete AC-repeat-compatible body; actual own target
tad_6	30	ACGCGCGCACACACACACACGCA	23	2	94	True	False	AG_only	AC-repeat-compatible body longer than fixed AC8 reference; not proof of reaction history	AG	complete AC-repeat-compatible body; actual own target
tad_6	30	ACACGCGCACACACACACGCA	21	1	8	True	False	AG_only	AC-repeat-compatible body longer than fixed AC8 reference; not proof of reaction history	AG	complete AC-repeat-compatible body; actual own target
tad_6	30	ACGCGCACACACACACACGCA	21	1	9	True	False	AG_only	AC-repeat-compatible body longer than fixed AC8 reference; not proof of reaction history	AG	complete AC-repeat-compatible body; actual own target
tad_6	30	ACGCGCGCGCACACACACACACGCA	25	3	3	True	False	AG_only	AC-repeat-compatible body longer than fixed AC8 reference; not proof of reaction history	AG	complete AC-repeat-compatible body; actual own target
tad_6	30	ACGTGCGCACACACACACACGCA	23	2	14	True	True	AG+CT	AC-repeat-compatible body longer than fixed AC8 reference; not proof of reaction history	AG	complete AC-repeat-compatible body; actual own target
tad_6	30	ACGCGCGCACACACACACGCA	21	1	25	True	False	AG_only	AC-repeat-compatible body longer than fixed AC8 reference; not proof of reaction history	AG	complete AC-repeat-compatible body; actual own target
tad_6	30	ACACGCACACACACACACGCA	21	1	82	True	False	AG_only	AC-repeat-compatible body longer than fixed AC8 reference; not proof of reaction history	AG	complete AC-repeat-compatible body; actual own target
tad_6	30	ACACACGCGCGCACACACACGCA	23	2	21	True	False	AG_only	AC-repeat-compatible body longer than fixed AC8 reference; not proof of reaction history	AG	complete AC-repeat-compatible body; actual own target
tad_6	30	ACACGCACACACACACACACGCA	23	2	5	True	False	AG_only	AC-repeat-compatible body longer than fixed AC8 reference; not proof of reaction history	AG	complete AC-repeat-compatible body; actual own target
tad_6	30	ACGCGCGCGCGCACACACGCA	21	1	4	True	False	AG_only	AC-repeat-compatible body longer than fixed AC8 reference; not proof of reaction history	AG	complete AC-repeat-compatible body; actual own target
tad_6	30	ACACGCACGCACACACACGCA	21	1	10	True	False	AG_only	AC-repeat-compatible body longer than fixed AC8 reference; not proof of reaction history	AG	complete AC-repeat-compatible body; actual own target
tad_6	30	ACGCGCGCACACACACACACACGCA	25	3	4	True	False	AG_only	AC-repeat-compatible body longer than fixed AC8 reference; not proof of reaction history	AG	complete AC-repeat-compatible body; actual own target
tad_6	30	GCGTGCGCACACACACACGCA	21	1	5	True	True	AG+CT	AC-repeat-compatible body longer than fixed AC8 reference; not proof of reaction history	AG	complete AC-repeat-compatible body; actual own target
tad_6	30	ACATGCGCACACACACACGCA	21	1	3	True	True	AG+CT	AC-repeat-compatible body longer than fixed AC8 reference; not proof of reaction history	AG	complete AC-repeat-compatible body; actual own target
tad_6	30	ACGTGCGCGCGCACACACACGCA	23	2	3	True	True	AG+CT	AC-repeat-compatible body longer than fixed AC8 reference; not proof of reaction history	AG	complete AC-repeat-compatible body; actual own target
tad_6	30	ACGTGTGCACACACACACGCA	21	1	5	True	True	AG+CT	AC-repeat-compatible body longer than fixed AC8 reference; not proof of reaction history	AG	complete AC-repeat-compatible body; actual own target
tad_6	30	ACACACGTGCGCACACACACGCA	23	2	1	True	True	AG+CT	AC-repeat-compatible body longer than fixed AC8 reference; not proof of reaction history	AG	complete AC-repeat-compatible body; actual own target
tad_6	30	ACGCACGTGCGCACACACACGCA	23	2	6	True	True	AG+CT	AC-repeat-compatible body longer than fixed AC8 reference; not proof of reaction history	AG	complete AC-repeat-compatible body; actual own target
tad_6	30	ACACACACACACACACGCGCA	21	1	2	True	False	AG_only	AC-repeat-compatible body longer than fixed AC8 reference; not proof of reaction history	AG	complete AC-repeat-compatible body; actual own target
tad_6	30	ACGCACGCACACACACACGCA	21	1	4	True	False	AG_only	AC-repeat-compatible body longer than fixed AC8 reference; not proof of reaction history	AG	complete AC-repeat-compatible body; actual own target
tad_6	30	ACGCACACACACACACACACACGCA	25	3	3	True	False	AG_only	AC-repeat-compatible body longer than fixed AC8 reference; not proof of reaction history	AG	complete AC-repeat-compatible body; actual own target
tad_6	30	ACACACGCACACACACACGCA	21	1	2	True	False	AG_only	AC-repeat-compatible body longer than fixed AC8 reference; not proof of reaction history	AG	complete AC-repeat-compatible body; actual own target
tad_6	30	ACGTGTGCGCACACACACGCA	21	1	1	True	True	AG+CT	AC-repeat-compatible body longer than fixed AC8 reference; not proof of reaction history	AG	complete AC-repeat-compatible body; actual own target
tad_6	30	ACGTGCGCACACACACGCGCACACACGCA	29	5	3	True	True	AG+CT	AC-repeat-compatible body longer than fixed AC8 reference; not proof of reaction history	AG	complete AC-repeat-compatible body; actual own target
tad_6	30	GCACACACACACACACACGCA	21	1	3	True	False	AG_only	AC-repeat-compatible body longer than fixed AC8 reference; not proof of reaction history	AG	complete AC-repeat-compatible body; actual own target
tad_6	30	ACGCGCACGCACACACACGCA	21	1	6	True	False	AG_only	AC-repeat-compatible body longer than fixed AC8 reference; not proof of reaction history	AG	complete AC-repeat-compatible body; actual own target
tad_6	30	ACGCACACACACACACACGCA	21	1	3	True	False	AG_only	AC-repeat-compatible body longer than fixed AC8 reference; not proof of reaction history	AG	complete AC-repeat-compatible body; actual own target
