## Supplementary material for "Self-extending DNA recording with stochastic and programmed writing": Source Data: display_id_matrix_mapping.csv

display_id	state_id	canonical_id	matrix_page	matrix_row	raw_sequence
R155	S_e4b8c87b3c7e1aaf	EX_e4b8c87b3c7e1aaf	1	1	AGATACACACGCA
R001	S_0399602ad01eac68	EX_0399602ad01eac68	1	2	AAACACACACACACGCA
R004	S_d8e48f9eea2c312d	EX_d8e48f9eea2c312d	1	3	AAATACACACACACGCA
R269	S_e825721678bf278d	EX_e825721678bf278d	1	4	GACACACACACACACGCA
R284	S_e184b2ca08fb8769	EX_e184b2ca08fb8769	1	5	GTATACACACACACGCA
R002	S_3eda9cc7a18cde23	EX_3eda9cc7a18cde23	1	6	AAACATACACACACACGCA
R003	S_497e0bc2d19a1fbd	EX_497e0bc2d19a1fbd	1	7	AAATACACACACACACGCA
R005	S_141c02ea224276d3	EX_141c02ea224276d3	1	8	AAATATACACACACACGCA
R151	S_f2418bdb03cd1b59	EX_f2418bdb03cd1b59	1	9	AGACACACACACACACGCA
R152	S_deaaf90f460dc9b0	EX_deaaf90f460dc9b0	1	10	AGACATACACACACACGCA
R153	S_4ff68fdbc94ed2f4	EX_4ff68fdbc94ed2f4	1	11	AGAGCACACACACACACGCA
R154	S_96ae8d4c6d0db70c	EX_96ae8d4c6d0db70c	1	12	AGATACACACACACACGCA
R157	S_505de4a8c8f98da1	EX_505de4a8c8f98da1	1	13	AGATATACACACACACGCA
R158	S_d5766f02f7300d08	EX_d5766f02f7300d08	1	14	AGTACACACACACACACGCA
R268	S_48cf9d34491109a8	EX_48cf9d34491109a8	1	15	GACACACACACACACACGCA
R270	S_07cc81069a229b6b	EX_07cc81069a229b6b	1	16	GACACATACACACACACGCA
R271	S_3896b53bf9b611bd	EX_3896b53bf9b611bd	1	17	GACACATATACACACACGCA
R272	S_dbced3ab286ac7c1	EX_dbced3ab286ac7c1	1	18	GACATACACACACACACGCA
R274	S_9cfddd959a8b1283	EX_9cfddd959a8b1283	1	19	GACATATACACACACACGCA
R275	S_119e9ba6206e0887	EX_119e9ba6206e0887	1	20	GATACACACACACACACGCA
R277	S_94a264528cf8818e	EX_94a264528cf8818e	1	21	GATATACACACACACACGCA
R278	S_4ac866261d5e6073	EX_4ac866261d5e6073	1	22	GATATATACACACACACGCA
R279	S_d4557872d01fc093	EX_d4557872d01fc093	1	23	GATATATATACACACACGCA
R280	S_e4c8662113b60329	EX_e4c8662113b60329	1	24	GCACACACACACACACGCA
R281	S_1502201714450b3d	EX_1502201714450b3d	1	25	GCATACACACACACACGCA
R282	S_47a11250b7650988	EX_47a11250b7650988	1	26	GCATATACACACACACGCA
R286	S_04e451e3ca076a0c	EX_04e451e3ca076a0c	1	27	GTATATACACACACACGCA
R156	S_3e32eef09f110b4f	EX_3e32eef09f110b4f	1	28	AGATATACACACACACACGCA
R267	S_e270ea8fa18390ce	EX_e270ea8fa18390ce	1	29	GACACACACACACACACACGCA
R273	S_9e65a519525b79b8	EX_9e65a519525b79b8	1	30	GACATATACACACACACACGCA
R276	S_a787cacc3c0f72b1	EX_a787cacc3c0f72b1	1	31	GATATACACACACACACACGCA
R287	S_90d76a0945f80d5a	EX_90d76a0945f80d5a	1	32	GTATATATACACACACACGCA
R006	S_6f78203a18f363d3	EX_6f78203a18f363d3	1	33	AACATACACACACACACACGCA
R007	S_a4e9e839f654c107	EX_a4e9e839f654c107	1	34	AACATACACACACACACGCA
R008	S_c81db023400971ca	EX_c81db023400971ca	1	35	AACATACACACACACGCA
R009	S_eb79479f82b46352	EX_eb79479f82b46352	1	36	AACATATACACACACACACA
R010	S_84a236ec1a74dae7	EX_84a236ec1a74dae7	1	37	AACATATACACACACACGCA
R011	S_f19e13184e8bfaca	EX_f19e13184e8bfaca	1	38	AATATACACACACACACGCA
R012	S_3d902eabca90d358	EX_3d902eabca90d358	2	1	AATATACACACACACGCA
R013	S_00c99d8e038f7e49	EX_00c99d8e038f7e49	2	2	AATATACACACACGCA
R014	S_50d4cc136b3a1472	EX_50d4cc136b3a1472	2	3	AATATATACACACACACGCA
R245	S_8bcb0ab388a87e52	EX_8bcb0ab388a87e52	2	4	CAACACACACACACACGCA
R246	S_d13d4eed8b09b326	EX_d13d4eed8b09b326	2	5	CAACATACACACACACGCA
R247	S_00135e1b60095a36	EX_00135e1b60095a36	2	6	CACACACACACACACACACGCA
R248	S_bd42554b367c2e67	EX_bd42554b367c2e67	2	7	CACACACACACACACACGCA
R249	S_603ded04e2c690ed	EX_603ded04e2c690ed	2	8	CACACACACACACACGCA
R250	S_a50d95d165ad015b	EX_a50d95d165ad015b	2	9	CACACACACACACGCA
R251	S_24dd1a53e78c19f1	EX_24dd1a53e78c19f1	2	10	CACACACACACGCA
R252	S_c894c4f18d8295d9	EX_c894c4f18d8295d9	2	11	CACACATACACACACACGCA
R253	S_e68aed979c2187c5	EX_e68aed979c2187c5	2	12	CACATACACACACACACACACGCA
R254	S_c1de97584784e659	EX_c1de97584784e659	2	13	CACATACACACACACACGCA
R255	S_0f707f42a7408a40	EX_0f707f42a7408a40	2	14	CACATATACACACACACACGCA
R256	S_77e2821c088f4125	EX_77e2821c088f4125	2	15	CACATATACACACACACGCA
R257	S_903700801c3c9236	EX_903700801c3c9236	2	16	CATACACACACACACACGCA
R258	S_17618b0380726af8	EX_17618b0380726af8	2	17	CATACACACACACACGCA
R259	S_2c33e9c860f46e22	EX_2c33e9c860f46e22	2	18	CATACACACACACGCA
R260	S_b0449c88ac3219ab	EX_b0449c88ac3219ab	2	19	CATATACACACACACACGCA
R261	S_4cff1dbb1118da70	EX_4cff1dbb1118da70	2	20	CATATACACACACACGCA
R262	S_1b22cc038b195f01	EX_1b22cc038b195f01	2	21	CATATACACACACGCA
R263	S_40bc3d98b780ce6b	EX_40bc3d98b780ce6b	2	22	CATATATACACACACACGCA
R264	S_7539cb70cc343bef	EX_7539cb70cc343bef	2	23	CGGACATACACACACACACGCA
R265	S_0b2f1f4d2826aaf6	EX_0b2f1f4d2826aaf6	2	24	CGGACATATACACACACACGCA
R266	S_bc2a1c1f4878ee6f	EX_bc2a1c1f4878ee6f	2	25	GAACACACACACACGCA
R283	S_fbcd66033b86f517	EX_fbcd66033b86f517	2	26	GGACACACACACACACACGCA
R285	S_5412458bc5c21c82	EX_5412458bc5c21c82	2	27	GTATATACACACACACA
R288	S_80eb6124408834d4	EX_80eb6124408834d4	2	28	TACATACACACACACACGCA
R289	S_8e0245cce1254663	EX_8e0245cce1254663	2	29	TACATACACACACACGCA
R290	S_f5484cc0f68c6427	EX_f5484cc0f68c6427	2	30	TACATATACACACACACGCA
R291	S_55ca121225a59b8b	EX_55ca121225a59b8b	2	31	TATACACACACACACACGCA
R292	S_9ae608f186eb3b42	EX_9ae608f186eb3b42	2	32	TATACATACACACACACGCA
R293	S_5f2ed1e7c7dd281c	EX_5f2ed1e7c7dd281c	2	33	TATATACACACACACACACGCA
R294	S_c86e751cde36c195	EX_c86e751cde36c195	2	34	TATATACACACACACACGCA
R295	S_c02025095b5ce707	EX_c02025095b5ce707	2	35	TATATACACACACACGCA
R296	S_1abf4e8877c6bd24	EX_1abf4e8877c6bd24	2	36	TATATATACACACACACACGCA
R297	S_a9b4172b3ac44951	EX_a9b4172b3ac44951	2	37	TATATATACACACACACGCA
R054	S_227406879bd3c509	EX_227406879bd3c509	2	38	ACAGACACACACACGCA
R053	S_f403f5f623005254	EX_f403f5f623005254	3	1	ACAGACACACACACACGCA
R055	S_8aee5bd8df3c142e	EX_8aee5bd8df3c142e	3	2	ACAGACACATACACACGCA
R056	S_fa38bc79b89e9d7d	EX_fa38bc79b89e9d7d	3	3	ACAGATACACACACACGCA
R150	S_8f0c0aebe8e74209	EX_8f0c0aebe8e74209	3	4	ACGTATACACACACACGCA
R036	S_854bf697df7d12c1	EX_854bf697df7d12c1	3	5	ACACACACGCA
R034	S_8e2bb86bc4a5d1a0	EX_8e2bb86bc4a5d1a0	3	6	ACACACACACGCA
R030	S_f028edf18b1afd10	EX_f028edf18b1afd10	3	7	ACACACACACACGCA
R027	S_d619809f457aa97b	EX_d619809f457aa97b	3	8	ACACACACACACACGCA
R026	S_c0c006bdbd46540e	EX_c0c006bdbd46540e	3	9	ACACACACACACACGACACATACACACACACGCA
R015	S_ec53a91c6fd58fbd	EX_ec53a91c6fd58fbd	3	10	ACACACACACACACA
R028	S_8eb0e112ddd4704f	EX_8eb0e112ddd4704f	3	11	ACACACACACACACGGACACATACACACACACGCA
R029	S_2ec7f5029c8e600f	EX_2ec7f5029c8e600f	3	12	ACACACACACACACGGACATACACACACACACGCA
R024	S_6620270550aa9a33	EX_6620270550aa9a33	3	13	ACACACACACACACACGCA
R022	S_424ab362b8422fa4	EX_424ab362b8422fa4	3	14	ACACACACACACACACACGCA
R020	S_3a72418af3f3b07b	EX_3a72418af3f3b07b	3	15	ACACACACACACACACACACGCA
R019	S_e456a09f389996a5	EX_e456a09f389996a5	3	16	ACACACACACACACACACACACGCA
R016	S_0e9bc7873023d5ad	EX_0e9bc7873023d5ad	3	17	ACACACACACACACACA
R017	S_dbf85298839186fc	EX_dbf85298839186fc	3	18	ACACACACACACACACAATATACACACACACACACGCA
R018	S_2b7d9c1f83ec2635	EX_2b7d9c1f83ec2635	3	19	ACACACACACACACACACA
R021	S_ee8dc2dbd5564ab8	EX_ee8dc2dbd5564ab8	3	20	ACACACACACACACACACGC
R023	S_bec34796a9d7722b	EX_bec34796a9d7722b	3	21	ACACACACACACACACGC
R025	S_54d20c9119b10899	EX_54d20c9119b10899	3	22	ACACACACACACACATGCA
R033	S_224cfb4ec9bb087d	EX_224cfb4ec9bb087d	3	23	ACACACACACATACGCA
R032	S_bad8636aa714bb19	EX_bad8636aa714bb19	3	24	ACACACACACATACACGCA
R031	S_c74c372bc52982c7	EX_c74c372bc52982c7	3	25	ACACACACACATACACACACACACGCA
R035	S_bcdf829af107228c	EX_bcdf829af107228c	3	26	ACACACACATACACACGCA
R039	S_e9783e7badbd7518	EX_e9783e7badbd7518	3	27	ACACACATACACACGCA
R038	S_58e834bd94bbbafa	EX_58e834bd94bbbafa	3	28	ACACACATACACACACGCA
R037	S_c76f3607a135458c	EX_c76f3607a135458c	3	29	ACACACATACACACACACACGCA
R041	S_2e48fce4f4230291	EX_2e48fce4f4230291	3	30	ACACACATATACACACACACGCA
R040	S_06e609c7fd1fdeb8	EX_06e609c7fd1fdeb8	3	31	ACACACATATACACACACACACGCA
R052	S_e75167f13843cf56	EX_e75167f13843cf56	3	32	ACACATGCACACACACGCA
R047	S_7d984bc02b609b10	EX_7d984bc02b609b10	3	33	ACACATACACACGCA
R046	S_4fefb0ff7bd60cf7	EX_4fefb0ff7bd60cf7	3	34	ACACATACACACACGCA
R045	S_f1de9c1e3f21a47b	EX_f1de9c1e3f21a47b	3	35	ACACATACACACACACGCA
R043	S_7efc6e4dcc74c156	EX_7efc6e4dcc74c156	3	36	ACACATACACACACACACGCA
R042	S_e38f10109a7733ff	EX_e38f10109a7733ff	3	37	ACACATACACACACACACACGCA
R044	S_759b67163b59072f	EX_759b67163b59072f	3	38	ACACATACACACACACCACACACACGCA
R049	S_a88d378458bf615d	EX_a88d378458bf615d	4	1	ACACATACACATACACGCA
R048	S_ca364634782ce462	EX_ca364634782ce462	4	2	ACACATACACATACACACGCA
R050	S_dda78b6d2850aa9b	EX_dda78b6d2850aa9b	4	3	ACACATACATACACACGCA
R051	S_b0db445caefa1d79	EX_b0db445caefa1d79	4	4	ACACATATACACACACGCA
R109	S_0888860e0e6354aa	EX_0888860e0e6354aa	4	5	ACATAGCACACACACGCA
R057	S_db8ae7b49b709df8	EX_db8ae7b49b709df8	4	6	ACATAAACACACACACGCA
R106	S_b3559173051f70bf	EX_b3559173051f70bf	4	7	ACATAGACACACACACGCA
R107	S_4d0f4320f41661d1	EX_4d0f4320f41661d1	4	8	ACATAGACATACACACGCA
R108	S_39f924e25c56fcc9	EX_39f924e25c56fcc9	4	9	ACATAGATACACACACGCA
R147	S_3524a66ae547fd08	EX_3524a66ae547fd08	4	10	ACATGCACACACACACGCA
R149	S_630425985295904f	EX_630425985295904f	4	11	ACATGTACACACACACGCA
R148	S_f15f69841c645e00	EX_f15f69841c645e00	4	12	ACATGGTCACACACACGCA
R099	S_9c981906fc799ed0	EX_9c981906fc799ed0	4	13	ACATACACGCA
R100	S_a6ddde99abf4d15f	EX_a6ddde99abf4d15f	4	14	ACATACACGCACACACGCA
R097	S_9a36af28dbbc9827	EX_9a36af28dbbc9827	4	15	ACATACACAGGACATATACACACACACGCA
R101	S_4f15c3dc567c5865	EX_4f15c3dc567c5865	4	16	ACATACACGTA
R094	S_1df42168367e9ec9	EX_1df42168367e9ec9	4	17	ACATACACACGCA
R095	S_6aeeaa5440d897d6	EX_6aeeaa5440d897d6	4	18	ACATACACACGCACACGCA
R092	S_d0bd5438b0e8c8d8	EX_d0bd5438b0e8c8d8	4	19	ACATACACACAGGATATATACACACACACGCA
R058	S_3c0a700c6011e11d	EX_3c0a700c6011e11d	4	20	ACATACACACAACAGCACGCA
R096	S_c3e66528929f0301	EX_c3e66528929f0301	4	21	ACATACACACGGACATATACACACACACGCA
R090	S_c953ea162dc99c1b	EX_c953ea162dc99c1b	4	22	ACATACACACACGCA
R087	S_ba9c7422b3956ba1	EX_ba9c7422b3956ba1	4	23	ACATACACACACAGCACGCA
R059	S_35419a83e30a7913	EX_35419a83e30a7913	4	24	ACATACACACACAACACACACGCA
R060	S_d9da71ac2fadebc3	EX_d9da71ac2fadebc3	4	25	ACATACACACACAATACACACACACGCA
R061	S_0944cb88c15e0390	EX_0944cb88c15e0390	4	26	ACATACACACACAATATACACACACACGCA
R089	S_ad304e54eaeca677	EX_ad304e54eaeca677	4	27	ACATACACACACCACACACGCA
R091	S_e3421df116af8d10	EX_e3421df116af8d10	4	28	ACATACACACACTGGACATATACACACACACGCA
R082	S_204913b79ec587ee	EX_204913b79ec587ee	4	29	ACATACACACACACGCA
R085	S_644e9fabf57a5cda	EX_644e9fabf57a5cda	4	30	ACATACACACACACGCGCA
R062	S_0974868903cc2169	EX_0974868903cc2169	4	31	ACATACACACACACA
R063	S_8b16e8b354e3a10a	EX_8b16e8b354e3a10a	4	32	ACATACACACACACAATATACACACACACGCA
R081	S_7fd0bd52600f5acc	EX_7fd0bd52600f5acc	4	33	ACATACACACACACCACACACGCA
R083	S_f221e3e171ec2f17	EX_f221e3e171ec2f17	4	34	ACATACACACACACGCC
R084	S_73a936c6b6bb291e	EX_73a936c6b6bb291e	4	35	ACATACACACACACGCGC
R086	S_1aa79d6a35a8db4f	EX_1aa79d6a35a8db4f	4	36	ACATACACACACACGGACATATACACACACACGCA
R075	S_c61559c4c54df2ff	EX_c61559c4c54df2ff	4	37	ACATACACACACACACGCA
R069	S_6e933f81ca040e16	EX_6e933f81ca040e16	4	38	ACATACACACACACACACGCA
R071	S_7d938a7303b7dd97	EX_7d938a7303b7dd97	5	1	ACATACACACACACACATGCA
R067	S_84c778d89a361569	EX_84c778d89a361569	5	2	ACATACACACACACACACACGCA
R073	S_62ecc658be4f1a66	EX_62ecc658be4f1a66	5	3	ACATACACACACACACGACATATACACACACACGCA
R064	S_92fcee505fb09cf8	EX_92fcee505fb09cf8	5	4	ACATACACACACACACA
R065	S_16879dcb506c18d3	EX_16879dcb506c18d3	5	5	ACATACACACACACACAC
R066	S_3abc82915a4ddfa7	EX_3abc82915a4ddfa7	5	6	ACATACACACACACACACA
R068	S_89ef5940c93aa44b	EX_89ef5940c93aa44b	5	7	ACATACACACACACACACGAA
R070	S_aa5784cd14c266e6	EX_aa5784cd14c266e6	5	8	ACATACACACACACACACGCGC
R072	S_5093ba4a1e0acae2	EX_5093ba4a1e0acae2	5	9	ACATACACACACACACGAA
R074	S_3273ac1cd247e399	EX_3273ac1cd247e399	5	10	ACATACACACACACACGC
R076	S_ff0383dda621930e	EX_ff0383dda621930e	5	11	ACATACACACACACACGCACA
R077	S_7ea62c5284e9fe3a	EX_7ea62c5284e9fe3a	5	12	ACATACACACACACACGCAGGGTTA
R078	S_e3159ad0e91c38c1	EX_e3159ad0e91c38c1	5	13	ACATACACACACACACGCC
R079	S_874efcea9bc290e4	EX_874efcea9bc290e4	5	14	ACATACACACACACACGCG
R080	S_4424b8f202139f32	EX_4424b8f202139f32	5	15	ACATACACACACACATGCA
R088	S_5a2a60e83f4224f6	EX_5a2a60e83f4224f6	5	16	ACATACACACACATACGCA
R093	S_8db474a345cf9b32	EX_8db474a345cf9b32	5	17	ACATACACACATACACGCA
R098	S_a1d912012726ae41	EX_a1d912012726ae41	5	18	ACATACACATACACACGCA
R103	S_abf82709a43f61d8	EX_abf82709a43f61d8	5	19	ACATACATACACACACGCA
R102	S_b690f99077208cc7	EX_b690f99077208cc7	5	20	ACATACATACACACACACGCA
R104	S_46ba5640803db9a4	EX_46ba5640803db9a4	5	21	ACATACATACACATACGCA
R105	S_f0bfb87a6db9c9ee	EX_f0bfb87a6db9c9ee	5	22	ACATACATATACACACGCA
R146	S_1a54517d355385ca	EX_1a54517d355385ca	5	23	ACATATGCACACACACGCA
R111	S_290f55ac0a9fde1e	EX_290f55ac0a9fde1e	5	24	ACATATACAAACACACGCA
R140	S_f3b9479a262f4771	EX_f3b9479a262f4771	5	25	ACATATACCCACACACGCA
R110	S_3c6e9a9b3074fa9a	EX_3c6e9a9b3074fa9a	5	26	ACATATACAAACACACACACGCA
R112	S_35206d8fc486755a	EX_35206d8fc486755a	5	27	ACATATACACAAACACGCA
R133	S_4e2242c1caf68a2f	EX_4e2242c1caf68a2f	5	28	ACATATACACGCACACGCA
R113	S_1c153d43371b2a35	EX_1c153d43371b2a35	5	29	ACATATACACAACACACACACGCA
R114	S_a789e33b00f2d3bb	EX_a789e33b00f2d3bb	5	30	ACATATACACAACACACGCA
R131	S_cb0a561f41363064	EX_cb0a561f41363064	5	31	ACATATACACACGCA
R116	S_869b31620288665b	EX_869b31620288665b	5	32	ACATATACACACAAACGCA
R115	S_7eb3d3865d0cdf3a	EX_7eb3d3865d0cdf3a	5	33	ACATATACACACA
R129	S_d42b2862bec93000	EX_d42b2862bec93000	5	34	ACATATACACACAGCA
R127	S_61ba77137e9b9832	EX_61ba77137e9b9832	5	35	ACATATACACACACGCA
R128	S_a3d0587a6ac1ff5a	EX_a3d0587a6ac1ff5a	5	36	ACATATACACACACGCGCA
R117	S_62425be48fdd8f24	EX_62425be48fdd8f24	5	37	ACATATACACACAC
R124	S_ae8f0abfff836db0	EX_ae8f0abfff836db0	5	38	ACATATACACACACACGCA
R121	S_50c6b80143cc1429	EX_50c6b80143cc1429	6	1	ACATATACACACACACACGCA
R122	S_785e39751ff08e10	EX_785e39751ff08e10	6	2	ACATATACACACACACATGCA
R120	S_9a8a59a28244cc09	EX_9a8a59a28244cc09	6	3	ACATATACACACACACACACGCA
R119	S_cbb65594bf0fba3d	EX_cbb65594bf0fba3d	6	4	ACATATACACACACACACACACGCA
R118	S_9db223762870b3d2	EX_9db223762870b3d2	6	5	ACATATACACACACACACA
R123	S_530396d9ce0719b0	EX_530396d9ce0719b0	6	6	ACATATACACACACACGC
R125	S_7b21fc8aaed04bf5	EX_7b21fc8aaed04bf5	6	7	ACATATACACACACACGCG
R126	S_5630aa629ac2ff38	EX_5630aa629ac2ff38	6	8	ACATATACACACACATGCA
R130	S_dce69638eba115a2	EX_dce69638eba115a2	6	9	ACATATACACACATACGCA
R132	S_0136d81f1be32780	EX_0136d81f1be32780	6	10	ACATATACACATACACGCA
R138	S_86495de434b3d2eb	EX_86495de434b3d2eb	6	11	ACATATACATACACGTGCA
R135	S_b7f328f86e243e22	EX_b7f328f86e243e22	6	12	ACATATACATACACACGCA
R134	S_e98095bd646c5f52	EX_e98095bd646c5f52	6	13	ACATATACATACACACACGCA
R136	S_1527af82be264f2a	EX_1527af82be264f2a	6	14	ACATATACATACACACGCG
R137	S_cdc1081cf7a6c5f2	EX_cdc1081cf7a6c5f2	6	15	ACATATACATACACATGCA
R139	S_d3fc6e2b3a7af478	EX_d3fc6e2b3a7af478	6	16	ACATATACATACATACGCA
R143	S_00a875ec0869bc2f	EX_00a875ec0869bc2f	6	17	ACATATATACACACACGCA
R141	S_a943af68cf24ab88	EX_a943af68cf24ab88	6	18	ACATATATACACACACACGCA
R142	S_741272a89923ea74	EX_741272a89923ea74	6	19	ACATATATACACACACGAA
R145	S_40b74716d81cde6a	EX_40b74716d81cde6a	6	20	ACATATATATACACACGCA
R144	S_ae9932755d776898	EX_ae9932755d776898	6	21	ACATATATATACACACACGCA
R179	S_53b69b81e923039a	EX_53b69b81e923039a	6	22	ATAGACACACACACACGCA
R180	S_8b93604eefa4872d	EX_8b93604eefa4872d	6	23	ATAGATACACACACACGCA
R159	S_1ce963594d037210	EX_1ce963594d037210	6	24	ATAATATATACACACACACGCA
R172	S_8c17e661ceb88080	EX_8c17e661ceb88080	6	25	ATACAGACACACACACGCA
R171	S_2ed01cba6bf76eef	EX_2ed01cba6bf76eef	6	26	ATACACGCACACACACGCA
R169	S_aa4347ba2136193a	EX_aa4347ba2136193a	6	27	ATACACACAGACACACGCA
R168	S_802fd65f720c580b	EX_802fd65f720c580b	6	28	ATACACACACACGCA
R167	S_1ae93a041fbaf17a	EX_1ae93a041fbaf17a	6	29	ATACACACACACACGCA
R160	S_34d9d8e2e2cbe286	EX_34d9d8e2e2cbe286	6	30	ATACACACACACACA
R166	S_6941c2d39ba842ed	EX_6941c2d39ba842ed	6	31	ATACACACACACACACGCA
R165	S_23b6612d4712b6e7	EX_23b6612d4712b6e7	6	32	ATACACACACACACACACGCA
R164	S_0d8868b159dc1496	EX_0d8868b159dc1496	6	33	ATACACACACACACACACACGCA
R161	S_1ee019c3bbffa14b	EX_1ee019c3bbffa14b	6	34	ATACACACACACACACA
R162	S_e2a715368ec5dfc3	EX_e2a715368ec5dfc3	6	35	ATACACACACACACACACA
R163	S_ae1ea4f674fe304e	EX_ae1ea4f674fe304e	6	36	ATACACACACACACACACACA
R170	S_309679484e7c37be	EX_309679484e7c37be	6	37	ATACACATACACACACGCA
R177	S_32d61edcfc4fc74c	EX_32d61edcfc4fc74c	6	38	ATACATACACACACGCA
R175	S_bb4ee681153c9a81	EX_bb4ee681153c9a81	7	1	ATACATACACACACACGCA
R174	S_bdf37953a8f4038f	EX_bdf37953a8f4038f	7	2	ATACATACACACACACACGCA
R173	S_aa8e6b9e868c0cdd	EX_aa8e6b9e868c0cdd	7	3	ATACATACACACACACACACA
R176	S_98ce2b0524bcd006	EX_98ce2b0524bcd006	7	4	ATACATACACACACACGCAG
R178	S_c1e19f7bb3c449ae	EX_c1e19f7bb3c449ae	7	5	ATACATATACACACACGCA
R181	S_96c6064b350d1aae	EX_96c6064b350d1aae	7	6	ATATAAACACACACACGCA
R207	S_e0cf72f998a2fed0	EX_e0cf72f998a2fed0	7	7	ATATAGACACACACACGCA
R243	S_f0bf7a17e5e72bfd	EX_f0bf7a17e5e72bfd	7	8	ATATGCACACACACACGCA
R244	S_1302cd0d35cfc65c	EX_1302cd0d35cfc65c	7	9	ATATGTACACACACACGCA
R206	S_e84f0e8ece696b7b	EX_e84f0e8ece696b7b	7	10	ATATAGACACACACACACGCA
R205	S_f92275bbe18c30a0	EX_f92275bbe18c30a0	7	11	ATATACTGCCGGATATATACACACACGCA
R198	S_fdeb4a12244de54f	EX_fdeb4a12244de54f	7	12	ATATACACACGCA
R194	S_5487f15dd9ec5e0b	EX_5487f15dd9ec5e0b	7	13	ATATACACACACGCA
R182	S_b0ed9472d6f1aec1	EX_b0ed9472d6f1aec1	7	14	ATATACACACACAATACACACACGCA
R195	S_5d3ddc328e1d5cf4	EX_5d3ddc328e1d5cf4	7	15	ATATACACACACGCC
R191	S_91ac1116f9eb0c4e	EX_91ac1116f9eb0c4e	7	16	ATATACACACACACGCA
R183	S_4832ac917a8c9742	EX_4832ac917a8c9742	7	17	ATATACACACACACA
R189	S_81e47493b95effcd	EX_81e47493b95effcd	7	18	ATATACACACACACACGCA
R187	S_0ad73a314d59e387	EX_0ad73a314d59e387	7	19	ATATACACACACACACACGCA
R186	S_52f13706d1bec5ee	EX_52f13706d1bec5ee	7	20	ATATACACACACACACACACGCA
R184	S_471bacbdbddfe40b	EX_471bacbdbddfe40b	7	21	ATATACACACACACAC
R185	S_07b308fca94b5a58	EX_07b308fca94b5a58	7	22	ATATACACACACACACA
R188	S_33b9b6a1d57aaa50	EX_33b9b6a1d57aaa50	7	23	ATATACACACACACACGC
R190	S_86eb07493ab0fd64	EX_86eb07493ab0fd64	7	24	ATATACACACACACACGTA
R193	S_83278e208f0152da	EX_83278e208f0152da	7	25	ATATACACACACATGCA
R192	S_a83b39019703dc18	EX_a83b39019703dc18	7	26	ATATACACACACATACGCA
R197	S_7cfd646c907a3c1e	EX_7cfd646c907a3c1e	7	27	ATATACACACATACACGCA
R196	S_b85357b16230717a	EX_b85357b16230717a	7	28	ATATACACACATACACA
R200	S_6b61e21bf01a536a	EX_6b61e21bf01a536a	7	29	ATATACACATACACACGCA
R199	S_5a2c80d53e3019aa	EX_5a2c80d53e3019aa	7	30	ATATACACATACACACACGCA
R204	S_f2088b20bc18c9af	EX_f2088b20bc18c9af	7	31	ATATACATACACACGCA
R203	S_00606d52a8a1f932	EX_00606d52a8a1f932	7	32	ATATACATACACACACGCA
R202	S_35c6e48c07b0ad7e	EX_35c6e48c07b0ad7e	7	33	ATATACATACACACACACGCA
R201	S_dd90d08118d36e74	EX_dd90d08118d36e74	7	34	ATATACATACACACACA
R242	S_7538b329da11f3d7	EX_7538b329da11f3d7	7	35	ATATATGCACACACACGCA
R233	S_006b962ba0cc621d	EX_006b962ba0cc621d	7	36	ATATATAGACACACACACGCA
R231	S_83df4732306f1abc	EX_83df4732306f1abc	7	37	ATATATACACGCACACGCA
R227	S_eed6ae0a6ff6efb6	EX_eed6ae0a6ff6efb6	7	38	ATATATACACACGCA
R229	S_30e89819e47f4fdf	EX_30e89819e47f4fdf	8	1	ATATATACACACTCGCA
R226	S_1c9aecbb04feade8	EX_1c9aecbb04feade8	8	2	ATATATACACACCCACGCA
R228	S_be35bc30f59afaa3	EX_be35bc30f59afaa3	8	3	ATATATACACACGCACACGCA
R223	S_c697b3861cab20f6	EX_c697b3861cab20f6	8	4	ATATATACACACACGCA
R208	S_6d5441eb8056bdee	EX_6d5441eb8056bdee	8	5	ATATATACACACACAAGCA
R222	S_1cbfaa7f41c55561	EX_1cbfaa7f41c55561	8	6	ATATATACACACACCCGCA
R225	S_193ec216297d178c	EX_193ec216297d178c	8	7	ATATATACACACACGCGCA
R224	S_923014301642076b	EX_923014301642076b	8	8	ATATATACACACACGCGC
R216	S_e49f28169b614636	EX_e49f28169b614636	8	9	ATATATACACACACACGCA
R214	S_7f90ab6f78579f94	EX_7f90ab6f78579f94	8	10	ATATATACACACACACACGCA
R212	S_66e1090633ebd78d	EX_66e1090633ebd78d	8	11	ATATATACACACACACACACGCA
R211	S_a7ad98fbb79a0424	EX_a7ad98fbb79a0424	8	12	ATATATACACACACACACACACACACACGCA
R209	S_1672ea472234d1db	EX_1672ea472234d1db	8	13	ATATATACACACACACA
R210	S_4c90b650b75f6edd	EX_4c90b650b75f6edd	8	14	ATATATACACACACACACA
R213	S_dbee1da73183d5c0	EX_dbee1da73183d5c0	8	15	ATATATACACACACACACCGGATATATACACACACACGCA
R215	S_21a48841fa78a7d0	EX_21a48841fa78a7d0	8	16	ATATATACACACACACGC
R217	S_baa3d2ac45210937	EX_baa3d2ac45210937	8	17	ATATATACACACACACGCAG
R218	S_fa5f0af1a45b3c16	EX_fa5f0af1a45b3c16	8	18	ATATATACACACACACGCG
R219	S_a7dbdfc05084ccb1	EX_a7dbdfc05084ccb1	8	19	ATATATACACACACACGCT
R220	S_7d347ba3d90c4db0	EX_7d347ba3d90c4db0	8	20	ATATATACACACACACGTA
R221	S_cd4876326c94be20	EX_cd4876326c94be20	8	21	ATATATACACACACATGCA
R230	S_9dc1bde44d889f9d	EX_9dc1bde44d889f9d	8	22	ATATATACACATACACGCA
R232	S_075744b051db8137	EX_075744b051db8137	8	23	ATATATACATACACACGCA
R238	S_ef1f30b70d1d854b	EX_ef1f30b70d1d854b	8	24	ATATATATACACACGCA
R236	S_820b4fd5ac9340af	EX_820b4fd5ac9340af	8	25	ATATATATACACACACGCA
R235	S_22fe690ff311c208	EX_22fe690ff311c208	8	26	ATATATATACACACACACGCA
R234	S_f5e7de7a0dad26d4	EX_f5e7de7a0dad26d4	8	27	ATATATATACACACACACACGCA
R237	S_077f04df49d9c397	EX_077f04df49d9c397	8	28	ATATATATACACACATGCA
R239	S_86842fef31d0d7db	EX_86842fef31d0d7db	8	29	ATATATATACATACACGCA
R241	S_b1066af07213cb52	EX_b1066af07213cb52	8	30	ATATATATATACACACGCA
R240	S_1a579d04354ef314	EX_1a579d04354ef314	8	31	ATATATATATACACACACACGCA
