## Supplementary material for "Self-extending DNA recording with stochastic and programmed writing": Source Data: figure_E_independent_matrix_order.csv

display_position	state_id	component
1	S_d0bd5438b0e8c8d8	0
2	S_9a36af28dbbc9827	1
3	S_c74c372bc52982c7	2
4	S_1a579d04354ef314	3
5	S_b1066af07213cb52	3
6	S_40b74716d81cde6a	4
7	S_ae9932755d776898	4
8	S_f0bfb87a6db9c9ee	5
9	S_06e609c7fd1fdeb8	6
10	S_2e48fce4f4230291	6
11	S_46ba5640803db9a4	7
12	S_d3fc6e2b3a7af478	8
13	S_86842fef31d0d7db	9
14	S_075744b051db8137	10
15	S_5a2c80d53e3019aa	11
16	S_6b61e21bf01a536a	11
17	S_a7ad98fbb79a0424	12
18	S_62ecc658be4f1a66	13
19	S_c0c006bdbd46540e	14
20	S_00606d52a8a1f932	15
21	S_006b962ba0cc621d	15
22	S_00a875ec0869bc2f	15
23	S_0136d81f1be32780	15
24	S_0399602ad01eac68	15
25	S_04e451e3ca076a0c	15
26	S_077f04df49d9c397	15
27	S_07cc81069a229b6b	15
28	S_0888860e0e6354aa	15
29	S_0ad73a314d59e387	15
30	S_0d8868b159dc1496	15
31	S_119e9ba6206e0887	15
32	S_1302cd0d35cfc65c	15
33	S_141c02ea224276d3	15
34	S_1502201714450b3d	15
35	S_193ec216297d178c	15
36	S_1a54517d355385ca	15
37	S_1ae93a041fbaf17a	15
38	S_1c9aecbb04feade8	15
39	S_1cbfaa7f41c55561	15
40	S_1df42168367e9ec9	15
41	S_204913b79ec587ee	15
42	S_224cfb4ec9bb087d	15
43	S_227406879bd3c509	15
44	S_22fe690ff311c208	15
45	S_23b6612d4712b6e7	15
46	S_290f55ac0a9fde1e	15
47	S_2ed01cba6bf76eef	15
48	S_309679484e7c37be	15
49	S_30e89819e47f4fdf	15
50	S_32d61edcfc4fc74c	15
51	S_35206d8fc486755a	15
52	S_3524a66ae547fd08	15
53	S_35c6e48c07b0ad7e	15
54	S_3896b53bf9b611bd	15
55	S_39f924e25c56fcc9	15
56	S_3a72418af3f3b07b	15
57	S_3c6e9a9b3074fa9a	15
58	S_3e32eef09f110b4f	15
59	S_3eda9cc7a18cde23	15
60	S_424ab362b8422fa4	15
61	S_4424b8f202139f32	15
62	S_47a11250b7650988	15
63	S_48cf9d34491109a8	15
64	S_497e0bc2d19a1fbd	15
65	S_4ac866261d5e6073	15
66	S_4d0f4320f41661d1	15
67	S_4e2242c1caf68a2f	15
68	S_4fefb0ff7bd60cf7	15
69	S_4ff68fdbc94ed2f4	15
70	S_505de4a8c8f98da1	15
71	S_50c6b80143cc1429	15
72	S_52f13706d1bec5ee	15
73	S_53b69b81e923039a	15
74	S_5487f15dd9ec5e0b	15
75	S_54d20c9119b10899	15
76	S_5630aa629ac2ff38	15
77	S_58e834bd94bbbafa	15
78	S_5a2a60e83f4224f6	15
79	S_61ba77137e9b9832	15
80	S_630425985295904f	15
81	S_644e9fabf57a5cda	15
82	S_6620270550aa9a33	15
83	S_66e1090633ebd78d	15
84	S_6941c2d39ba842ed	15
85	S_6aeeaa5440d897d6	15
86	S_6d5441eb8056bdee	15
87	S_6e933f81ca040e16	15
88	S_7538b329da11f3d7	15
89	S_785e39751ff08e10	15
90	S_7cfd646c907a3c1e	15
91	S_7d938a7303b7dd97	15
92	S_7d984bc02b609b10	15
93	S_7efc6e4dcc74c156	15
94	S_7f90ab6f78579f94	15
95	S_802fd65f720c580b	15
96	S_81e47493b95effcd	15
97	S_820b4fd5ac9340af	15
98	S_83278e208f0152da	15
99	S_83df4732306f1abc	15
100	S_84c778d89a361569	15
101	S_854bf697df7d12c1	15
102	S_86495de434b3d2eb	15
103	S_869b31620288665b	15
104	S_8aee5bd8df3c142e	15
105	S_8b93604eefa4872d	15
106	S_8c17e661ceb88080	15
107	S_8db474a345cf9b32	15
108	S_8e2bb86bc4a5d1a0	15
109	S_8f0c0aebe8e74209	15
110	S_90d76a0945f80d5a	15
111	S_91ac1116f9eb0c4e	15
112	S_94a264528cf8818e	15
113	S_96ae8d4c6d0db70c	15
114	S_96c6064b350d1aae	15
115	S_9a8a59a28244cc09	15
116	S_9c981906fc799ed0	15
117	S_9cfddd959a8b1283	15
118	S_9dc1bde44d889f9d	15
119	S_9e65a519525b79b8	15
120	S_a1d912012726ae41	15
121	S_a3d0587a6ac1ff5a	15
122	S_a6ddde99abf4d15f	15
123	S_a787cacc3c0f72b1	15
124	S_a83b39019703dc18	15
125	S_a88d378458bf615d	15
126	S_a943af68cf24ab88	15
127	S_aa4347ba2136193a	15
128	S_abf82709a43f61d8	15
129	S_ae8f0abfff836db0	15
130	S_b0db445caefa1d79	15
131	S_b3559173051f70bf	15
132	S_b690f99077208cc7	15
133	S_b7f328f86e243e22	15
134	S_ba9c7422b3956ba1	15
135	S_bad8636aa714bb19	15
136	S_bb4ee681153c9a81	15
137	S_bcdf829af107228c	15
138	S_bdf37953a8f4038f	15
139	S_be35bc30f59afaa3	15
140	S_c1e19f7bb3c449ae	15
141	S_c61559c4c54df2ff	15
142	S_c697b3861cab20f6	15
143	S_c76f3607a135458c	15
144	S_c953ea162dc99c1b	15
145	S_ca364634782ce462	15
146	S_cb0a561f41363064	15
147	S_cbb65594bf0fba3d	15
148	S_cd4876326c94be20	15
149	S_cdc1081cf7a6c5f2	15
150	S_d4557872d01fc093	15
151	S_d5766f02f7300d08	15
152	S_d619809f457aa97b	15
153	S_d8e48f9eea2c312d	15
154	S_db8ae7b49b709df8	15
155	S_dbced3ab286ac7c1	15
156	S_dce69638eba115a2	15
157	S_dda78b6d2850aa9b	15
158	S_deaaf90f460dc9b0	15
159	S_e0cf72f998a2fed0	15
160	S_e184b2ca08fb8769	15
161	S_e270ea8fa18390ce	15
162	S_e38f10109a7733ff	15
163	S_e456a09f389996a5	15
164	S_e49f28169b614636	15
165	S_e4b8c87b3c7e1aaf	15
166	S_e4c8662113b60329	15
167	S_e75167f13843cf56	15
168	S_e825721678bf278d	15
169	S_e84f0e8ece696b7b	15
170	S_e9783e7badbd7518	15
171	S_e98095bd646c5f52	15
172	S_eed6ae0a6ff6efb6	15
173	S_ef1f30b70d1d854b	15
174	S_f028edf18b1afd10	15
175	S_f0bf7a17e5e72bfd	15
176	S_f1de9c1e3f21a47b	15
177	S_f2088b20bc18c9af	15
178	S_f2418bdb03cd1b59	15
179	S_f3b9479a262f4771	15
180	S_f403f5f623005254	15
181	S_f5e7de7a0dad26d4	15
182	S_fa38bc79b89e9d7d	15
183	S_fdeb4a12244de54f	15
