## Supplementary material for "Self-extending DNA recording with stochastic and programmed writing": Source Data: fixed_length_patterns.csv

cohort	weight	units	unique_states	total_weight	patterns	entropy_bits	collision_probability	unconverted_fraction	fully_converted_fraction
spatial_core_canonical	equal_unique_states	4	2	2.0	2	1.0	0.5	0.5	0.0
spatial_core_canonical	equal_unique_states	5	3	3.0	3	1.584962500721156	0.3333333333333333	0.3333333333333333	0.0
spatial_core_canonical	equal_unique_states	6	7	7.0	7	2.807354922057604	0.14285714285714285	0.14285714285714285	0.0
spatial_core_canonical	equal_unique_states	7	13	13.0	13	3.7004397181410926	0.07692307692307694	0.07692307692307693	0.0
spatial_core_canonical	equal_unique_states	8	43	43.0	43	5.426264754702098	0.023255813953488372	0.023255813953488372	0.0
spatial_core_canonical	equal_unique_states	9	18	18.0	18	4.169925001442312	0.05555555555555555	0.05555555555555555	0.0
spatial_core_canonical	equal_unique_states	10	11	11.0	11	3.4594316186372978	0.09090909090909091	0.09090909090909091	0.0
spatial_core_canonical	equal_unique_states	11	3	3.0	3	1.584962500721156	0.3333333333333333	0.3333333333333333	0.0
spatial_core_canonical	equal_unique_states	12	1	1.0	1	-0.0	1.0	0.0	0.0
spatial_core_canonical	equal_unique_states	14	1	1.0	1	-0.0	1.0	0.0	0.0
spatial_core_canonical	pooled_spot_UMI	4	2	5.0	2	0.7219280948873623	0.6800000000000002	0.8	0.0
spatial_core_canonical	pooled_spot_UMI	5	3	5.0	3	1.3709505944546687	0.44000000000000006	0.6	0.0
spatial_core_canonical	pooled_spot_UMI	6	7	63.0	7	2.543055621762603	0.18820861678004533	0.2857142857142857	0.0
spatial_core_canonical	pooled_spot_UMI	7	13	915.0	13	2.64833991285222	0.17763564155394312	0.22076502732240438	0.0
spatial_core_canonical	pooled_spot_UMI	8	43	13393.0	43	2.6823231295438177	0.2233150699748767	0.046964832375121335	0.0
spatial_core_canonical	pooled_spot_UMI	9	18	505.0	18	2.635393369985658	0.20098813841780222	0.10891089108910891	0.0
spatial_core_canonical	pooled_spot_UMI	10	11	33.0	11	3.0061782124239067	0.15335169880624425	0.24242424242424243	0.0
spatial_core_canonical	pooled_spot_UMI	11	3	3.0	3	1.584962500721156	0.3333333333333333	0.3333333333333333	0.0
spatial_core_canonical	pooled_spot_UMI	12	1	1.0	1	-0.0	1.0	0.0	0.0
spatial_core_canonical	pooled_spot_UMI	14	1	1.0	1	-0.0	1.0	0.0	0.0
spatial_barcode12	within_library_pooled_UMI_keys	4	2	5.0	2	0.7219280948873623	0.6800000000000002	0.8	0.0
spatial_barcode12	within_library_pooled_UMI_keys	5	3	4.0	3	1.5	0.375	0.5	0.0
spatial_barcode12	within_library_pooled_UMI_keys	6	7	41.0	7	2.4471862171861853	0.20761451516954196	0.3170731707317073	0.0
spatial_barcode12	within_library_pooled_UMI_keys	7	12	587.0	12	2.6402271228210816	0.1779121162960104	0.20272572402044292	0.0
spatial_barcode12	within_library_pooled_UMI_keys	8	40	8926.0	40	2.672401526389938	0.22698951907156653	0.04974232578982747	0.0
spatial_barcode12	within_library_pooled_UMI_keys	9	17	338.0	17	2.636694867365058	0.20307412205454986	0.09467455621301775	0.0
spatial_barcode12	within_library_pooled_UMI_keys	10	9	21.0	9	2.927798970294785	0.14739229024943307	0.19047619047619047	0.0
spatial_barcode12	within_library_pooled_UMI_keys	11	2	2.0	2	1.0	0.5	0.5	0.0
spatial_barcode12	within_library_pooled_UMI_keys	12	1	1.0	1	-0.0	1.0	0.0	0.0
spatial_barcode13	within_library_pooled_UMI_keys	5	1	1.0	1	-0.0	1.0	1.0	0.0
spatial_barcode13	within_library_pooled_UMI_keys	6	6	22.0	6	2.5337712560645573	0.17768595041322313	0.22727272727272727	0.0
spatial_barcode13	within_library_pooled_UMI_keys	7	11	328.0	11	2.636950260329754	0.18064024390243905	0.2530487804878049	0.0
spatial_barcode13	within_library_pooled_UMI_keys	8	33	4467.0	33	2.692355032465536	0.21740371108899034	0.041414819789567944	0.0
spatial_barcode13	within_library_pooled_UMI_keys	9	11	167.0	11	2.569874576075014	0.2027681164616874	0.1377245508982036	0.0
spatial_barcode13	within_library_pooled_UMI_keys	10	7	12.0	7	2.5220552088742005	0.20833333333333334	0.3333333333333333	0.0
spatial_barcode13	within_library_pooled_UMI_keys	11	1	1.0	1	-0.0	1.0	0.0	0.0
spatial_barcode13	within_library_pooled_UMI_keys	14	1	1.0	1	-0.0	1.0	0.0	0.0
singlecell_barcode10	equal_unique_states	1	1	1.0	1	-0.0	1.0	1.0	0.0
singlecell_barcode10	equal_unique_states	2	1	1.0	1	-0.0	1.0	1.0	0.0
singlecell_barcode10	equal_unique_states	3	2	2.0	2	1.0	0.5	0.5	0.0
singlecell_barcode10	equal_unique_states	4	4	4.0	4	2.0	0.25	0.25	0.0
singlecell_barcode10	equal_unique_states	5	9	9.0	9	3.169925001442312	0.1111111111111111	0.1111111111111111	0.0
singlecell_barcode10	equal_unique_states	6	16	16.0	16	4.0	0.0625	0.0625	0.0
singlecell_barcode10	equal_unique_states	7	32	32.0	32	5.0	0.03125	0.03125	0.0
singlecell_barcode10	equal_unique_states	8	90	90.0	90	6.491853096329675	0.011111111111111112	0.011111111111111112	0.0
singlecell_barcode10	equal_unique_states	9	47	47.0	47	5.55458885167764	0.02127659574468084	0.02127659574468085	0.0
singlecell_barcode10	equal_unique_states	10	28	28.0	28	4.807354922057606	0.03571428571428572	0.03571428571428571	0.0
singlecell_barcode10	equal_unique_states	11	22	22.0	22	4.459431618637296	0.045454545454545456	0.045454545454545456	0.0
singlecell_barcode10	equal_unique_states	12	14	14.0	14	3.8073549220576055	0.07142857142857142	0.07142857142857142	0.0
singlecell_barcode10	equal_unique_states	13	8	8.0	8	3.0	0.125	0.125	0.0
singlecell_barcode10	equal_unique_states	14	6	6.0	6	2.584962500721156	0.16666666666666669	0.16666666666666666	0.0
singlecell_barcode10	equal_unique_states	15	7	7.0	7	2.807354922057604	0.14285714285714285	0.0	0.0
singlecell_barcode10	equal_unique_states	16	3	3.0	3	1.584962500721156	0.3333333333333333	0.0	0.0
singlecell_barcode10	HQ_representative_families	1	1	5.0	1	-0.0	1.0	1.0	0.0
singlecell_barcode10	HQ_representative_families	2	1	4.0	1	-0.0	1.0	1.0	0.0
singlecell_barcode10	HQ_representative_families	3	2	70.0	2	0.7219280948873623	0.6800000000000002	0.8	0.0
singlecell_barcode10	HQ_representative_families	4	4	144.0	4	1.0416015157777365	0.6097608024691358	0.7569444444444444	0.0
singlecell_barcode10	HQ_representative_families	5	9	491.0	9	1.3891826822997362	0.5667929036299002	0.7393075356415478	0.0
singlecell_barcode10	HQ_representative_families	6	16	2884.0	16	2.525706243991495	0.20398544939702717	0.3235090152565881	0.0
singlecell_barcode10	HQ_representative_families	7	32	35210.0	32	2.5768049782565194	0.19575326230630982	0.22618574268673672	0.0
singlecell_barcode10	HQ_representative_families	8	90	548765.0	90	2.8041191813438533	0.20552457520394826	0.048118958023926454	0.0
singlecell_barcode10	HQ_representative_families	9	47	14531.0	47	2.831487671384317	0.18107746181397588	0.15263918519028286	0.0
singlecell_barcode10	HQ_representative_families	10	28	1569.0	28	2.9750417604396895	0.17284415505810677	0.17973231357552583	0.0
singlecell_barcode10	HQ_representative_families	11	22	325.0	22	2.823015812881377	0.20848284023668642	0.12	0.0
singlecell_barcode10	HQ_representative_families	12	14	117.0	14	2.679013177082473	0.2288698955365622	0.39316239316239315	0.0
singlecell_barcode10	HQ_representative_families	13	8	31.0	8	2.05698542238284	0.3714880332986472	0.5806451612903226	0.0
singlecell_barcode10	HQ_representative_families	14	6	35.0	6	1.8043642136160822	0.4236734693877551	0.08571428571428572	0.0
singlecell_barcode10	HQ_representative_families	15	7	59.0	7	0.8987688130447269	0.7512209135305947	0.0	0.0
singlecell_barcode10	HQ_representative_families	16	3	7.0	3	1.3787834934861753	0.42857142857142855	0.0	0.0
singlecell_barcode11	equal_unique_states	1	1	1.0	1	-0.0	1.0	1.0	0.0
singlecell_barcode11	equal_unique_states	2	2	2.0	2	1.0	0.5	0.5	0.0
singlecell_barcode11	equal_unique_states	3	2	2.0	2	1.0	0.5	0.5	0.0
singlecell_barcode11	equal_unique_states	4	3	3.0	3	1.584962500721156	0.3333333333333333	0.3333333333333333	0.0
singlecell_barcode11	equal_unique_states	5	8	8.0	8	3.0	0.125	0.125	0.0
singlecell_barcode11	equal_unique_states	6	14	14.0	14	3.8073549220576055	0.07142857142857142	0.07142857142857142	0.0
singlecell_barcode11	equal_unique_states	7	31	31.0	31	4.954196310386877	0.03225806451612903	0.03225806451612903	0.0
singlecell_barcode11	equal_unique_states	8	72	72.0	72	6.169925001442312	0.013888888888888888	0.013888888888888888	0.0
singlecell_barcode11	equal_unique_states	9	22	22.0	22	4.459431618637296	0.045454545454545456	0.045454545454545456	0.0
singlecell_barcode11	equal_unique_states	10	19	19.0	19	4.247927513443585	0.05263157894736842	0.05263157894736842	0.0
singlecell_barcode11	equal_unique_states	11	12	12.0	12	3.584962500721156	0.08333333333333334	0.08333333333333333	0.0
singlecell_barcode11	equal_unique_states	12	7	7.0	7	2.807354922057604	0.14285714285714285	0.14285714285714285	0.0
singlecell_barcode11	equal_unique_states	13	6	6.0	6	2.584962500721156	0.16666666666666669	0.16666666666666666	0.0
singlecell_barcode11	equal_unique_states	14	3	3.0	3	1.584962500721156	0.3333333333333333	0.0	0.0
singlecell_barcode11	equal_unique_states	15	2	2.0	2	1.0	0.5	0.0	0.0
singlecell_barcode11	equal_unique_states	16	2	2.0	2	1.0	0.5	0.0	0.0
singlecell_barcode11	equal_unique_states	18	1	1.0	1	-0.0	1.0	0.0	0.0
singlecell_barcode11	equal_unique_states	26	1	1.0	1	-0.0	1.0	0.0	0.0
singlecell_barcode11	HQ_representative_families	1	1	1.0	1	-0.0	1.0	1.0	0.0
singlecell_barcode11	HQ_representative_families	2	2	4.0	2	0.8112781244591328	0.625	0.75	0.0
singlecell_barcode11	HQ_representative_families	3	2	10.0	2	0.4689955935892812	0.8200000000000001	0.9	0.0
singlecell_barcode11	HQ_representative_families	4	3	124.0	3	0.31095824345837453	0.9072580645161292	0.9516129032258065	0.0
singlecell_barcode11	HQ_representative_families	5	8	154.0	8	1.7913452538627865	0.4301737223815147	0.6298701298701299	0.0
singlecell_barcode11	HQ_representative_families	6	14	1840.0	14	2.5438994773047936	0.19784499054820415	0.28369565217391307	0.0
singlecell_barcode11	HQ_representative_families	7	31	17993.0	31	2.5969228464987566	0.18744535816492292	0.23609181348302116	0.0
singlecell_barcode11	HQ_representative_families	8	72	165787.0	72	2.936010218211454	0.18268554149703048	0.06123519938233999	0.0
singlecell_barcode11	HQ_representative_families	9	22	2840.0	22	2.6624131173320555	0.19285087284268998	0.2795774647887324	0.0
singlecell_barcode11	HQ_representative_families	10	19	991.0	19	2.607816389687819	0.21410963046836262	0.20383451059535823	0.0
singlecell_barcode11	HQ_representative_families	11	12	108.0	12	2.5521339911275875	0.23628257887517146	0.2777777777777778	0.0
singlecell_barcode11	HQ_representative_families	12	7	34.0	7	2.14300389372151	0.2906574394463668	0.3235294117647059	0.0
singlecell_barcode11	HQ_representative_families	13	6	11.0	6	2.3685225277282065	0.2231404958677686	0.36363636363636365	0.0
singlecell_barcode11	HQ_representative_families	14	3	8.0	3	1.061278124459133	0.59375	0.0	0.0
singlecell_barcode11	HQ_representative_families	15	2	27.0	2	0.228538143953528	0.9286694101508914	0.0	0.0
singlecell_barcode11	HQ_representative_families	16	2	2.0	2	1.0	0.5	0.0	0.0
singlecell_barcode11	HQ_representative_families	18	1	1.0	1	-0.0	1.0	0.0	0.0
singlecell_barcode11	HQ_representative_families	26	1	1.0	1	-0.0	1.0	0.0	0.0
legacy_fixed_69_cross_layer_intersection	equal_unique_states_no_cross_layer_molecule_pooling	9	31	31.0	31	4.954196310386877	0.03225806451612903	0.03225806451612903	0.03225806451612903
legacy_fixed_69_cross_layer_intersection	equal_unique_states_no_cross_layer_molecule_pooling	10	18	18.0	18	4.169925001442312	0.05555555555555555	0.05555555555555555	0.0
legacy_fixed_69_cross_layer_intersection	equal_unique_states_no_cross_layer_molecule_pooling	11	10	10.0	10	3.321928094887362	0.10000000000000003	0.1	0.0
legacy_fixed_69_cross_layer_intersection	equal_unique_states_no_cross_layer_molecule_pooling	12	3	3.0	3	1.584962500721156	0.3333333333333333	0.3333333333333333	0.0
legacy_fixed_69_cross_layer_intersection	equal_unique_states_no_cross_layer_molecule_pooling	13	2	2.0	2	1.0	0.5	0.5	0.0
legacy_fixed_69_cross_layer_intersection	equal_unique_states_no_cross_layer_molecule_pooling	14	1	1.0	1	-0.0	1.0	1.0	0.0
legacy_fixed_69_cross_layer_intersection	equal_unique_states_no_cross_layer_molecule_pooling	15	1	1.0	1	-0.0	1.0	1.0	0.0
legacy_fixed_69_cross_layer_intersection	equal_unique_states_no_cross_layer_molecule_pooling	17	1	1.0	1	-0.0	1.0	1.0	0.0
legacy_fixed_69_cross_layer_intersection	equal_unique_states_no_cross_layer_molecule_pooling	18	1	1.0	1	-0.0	1.0	1.0	0.0
legacy_fixed_69_cross_layer_intersection	equal_unique_states_no_cross_layer_molecule_pooling	20	1	1.0	1	-0.0	1.0	1.0	0.0
