## Supplementary material for "Self-extending DNA recording with stochastic and programmed writing": Source Data: indel_same_cohort_mapping.csv

state_id	raw_sequence	hidden_key	available_key	pooled_UMI	canonical
S_3a72418af3f3b07b	ACACACACACACACACACACGCA	[10, [0, 0, 0, 0, 0, 0, 0, 0, 0, 0], ["observed_0", "observed_0", "observed_0", "observed_0", "observed_0", "observed_0", "observed_0", "observed_0", "observed_0", "observed_0"]]	[[10, [0, 0, 0, 0, 0, 0, 0, 0, 0, 0], ["observed_0", "observed_0", "observed_0", "observed_0", "observed_0", "observed_0", "observed_0", "observed_0", "observed_0", "observed_0"]], []]	8	True
S_424ab362b8422fa4	ACACACACACACACACACGCA	[9, [0, 0, 0, 0, 0, 0, 0, 0, 0], ["observed_0", "observed_0", "observed_0", "observed_0", "observed_0", "observed_0", "observed_0", "observed_0", "observed_0"]]	[[9, [0, 0, 0, 0, 0, 0, 0, 0, 0], ["observed_0", "observed_0", "observed_0", "observed_0", "observed_0", "observed_0", "observed_0", "observed_0", "observed_0"]], []]	55	True
S_6620270550aa9a33	ACACACACACACACACGCA	[8, [0, 0, 0, 0, 0, 0, 0, 0], ["observed_0", "observed_0", "observed_0", "observed_0", "observed_0", "observed_0", "observed_0", "observed_0"]]	[[8, [0, 0, 0, 0, 0, 0, 0, 0], ["observed_0", "observed_0", "observed_0", "observed_0", "observed_0", "observed_0", "observed_0", "observed_0"]], []]	629	True
S_d619809f457aa97b	ACACACACACACACGCA	[7, [0, 0, 0, 0, 0, 0, 0], ["observed_0", "observed_0", "observed_0", "observed_0", "observed_0", "observed_0", "observed_0"]]	[[7, [0, 0, 0, 0, 0, 0, 0], ["observed_0", "observed_0", "observed_0", "observed_0", "observed_0", "observed_0", "observed_0"]], []]	202	True
S_f028edf18b1afd10	ACACACACACACGCA	[6, [0, 0, 0, 0, 0, 0], ["observed_0", "observed_0", "observed_0", "observed_0", "observed_0", "observed_0"]]	[[6, [0, 0, 0, 0, 0, 0], ["observed_0", "observed_0", "observed_0", "observed_0", "observed_0", "observed_0"]], []]	18	True
S_bad8636aa714bb19	ACACACACACATACACGCA	[8, [0, 0, 0, 0, 0, 1, 0, 0], ["observed_0", "observed_0", "observed_0", "observed_0", "observed_0", "observed_1", "observed_0", "observed_0"]]	[[8, [0, 0, 0, 0, 0, 1, 0, 0], ["observed_0", "observed_0", "observed_0", "observed_0", "observed_0", "observed_1", "observed_0", "observed_0"]], []]	3	True
S_8e2bb86bc4a5d1a0	ACACACACACGCA	[5, [0, 0, 0, 0, 0], ["observed_0", "observed_0", "observed_0", "observed_0", "observed_0"]]	[[5, [0, 0, 0, 0, 0], ["observed_0", "observed_0", "observed_0", "observed_0", "observed_0"]], []]	3	True
S_bcdf829af107228c	ACACACACATACACACGCA	[8, [0, 0, 0, 0, 1, 0, 0, 0], ["observed_0", "observed_0", "observed_0", "observed_0", "observed_1", "observed_0", "observed_0", "observed_0"]]	[[8, [0, 0, 0, 0, 1, 0, 0, 0], ["observed_0", "observed_0", "observed_0", "observed_0", "observed_1", "observed_0", "observed_0", "observed_0"]], []]	16	True
S_854bf697df7d12c1	ACACACACGCA	[4, [0, 0, 0, 0], ["observed_0", "observed_0", "observed_0", "observed_0"]]	[[4, [0, 0, 0, 0], ["observed_0", "observed_0", "observed_0", "observed_0"]], []]	4	True
S_58e834bd94bbbafa	ACACACATACACACACGCA	[8, [0, 0, 0, 1, 0, 0, 0, 0], ["observed_0", "observed_0", "observed_0", "observed_1", "observed_0", "observed_0", "observed_0", "observed_0"]]	[[8, [0, 0, 0, 1, 0, 0, 0, 0], ["observed_0", "observed_0", "observed_0", "observed_1", "observed_0", "observed_0", "observed_0", "observed_0"]], []]	21	True
S_7efc6e4dcc74c156	ACACATACACACACACACGCA	[9, [0, 0, 1, 0, 0, 0, 0, 0, 0], ["observed_0", "observed_0", "observed_1", "observed_0", "observed_0", "observed_0", "observed_0", "observed_0", "observed_0"]]	[[9, [0, 0, 1, 0, 0, 0, 0, 0, 0], ["observed_0", "observed_0", "observed_1", "observed_0", "observed_0", "observed_0", "observed_0", "observed_0", "observed_0"]], []]	8	True
S_f1de9c1e3f21a47b	ACACATACACACACACGCA	[8, [0, 0, 1, 0, 0, 0, 0, 0], ["observed_0", "observed_0", "observed_1", "observed_0", "observed_0", "observed_0", "observed_0", "observed_0"]]	[[8, [0, 0, 1, 0, 0, 0, 0, 0], ["observed_0", "observed_0", "observed_1", "observed_0", "observed_0", "observed_0", "observed_0", "observed_0"]], []]	270	True
S_4fefb0ff7bd60cf7	ACACATACACACACGCA	[7, [0, 0, 1, 0, 0, 0, 0], ["observed_0", "observed_0", "observed_1", "observed_0", "observed_0", "observed_0", "observed_0"]]	[[7, [0, 0, 1, 0, 0, 0, 0], ["observed_0", "observed_0", "observed_1", "observed_0", "observed_0", "observed_0", "observed_0"]], []]	16	True
S_dda78b6d2850aa9b	ACACATACATACACACGCA	[8, [0, 0, 1, 0, 1, 0, 0, 0], ["observed_0", "observed_0", "observed_1", "observed_0", "observed_1", "observed_0", "observed_0", "observed_0"]]	[[8, [0, 0, 1, 0, 1, 0, 0, 0], ["observed_0", "observed_0", "observed_1", "observed_0", "observed_1", "observed_0", "observed_0", "observed_0"]], []]	3	True
S_b0db445caefa1d79	ACACATATACACACACGCA	[8, [0, 0, 1, 1, 0, 0, 0, 0], ["observed_0", "observed_0", "observed_1", "observed_1", "observed_0", "observed_0", "observed_0", "observed_0"]]	[[8, [0, 0, 1, 1, 0, 0, 0, 0], ["observed_0", "observed_0", "observed_1", "observed_1", "observed_0", "observed_0", "observed_0", "observed_0"]], []]	5	True
S_84c778d89a361569	ACATACACACACACACACACGCA	[10, [0, 1, 0, 0, 0, 0, 0, 0, 0, 0], ["observed_0", "observed_1", "observed_0", "observed_0", "observed_0", "observed_0", "observed_0", "observed_0", "observed_0", "observed_0"]]	[[10, [0, 1, 0, 0, 0, 0, 0, 0, 0, 0], ["observed_0", "observed_1", "observed_0", "observed_0", "observed_0", "observed_0", "observed_0", "observed_0", "observed_0", "observed_0"]], []]	7	True
S_6e933f81ca040e16	ACATACACACACACACACGCA	[9, [0, 1, 0, 0, 0, 0, 0, 0, 0], ["observed_0", "observed_1", "observed_0", "observed_0", "observed_0", "observed_0", "observed_0", "observed_0", "observed_0"]]	[[9, [0, 1, 0, 0, 0, 0, 0, 0, 0], ["observed_0", "observed_1", "observed_0", "observed_0", "observed_0", "observed_0", "observed_0", "observed_0", "observed_0"]], []]	136	True
S_c61559c4c54df2ff	ACATACACACACACACGCA	[8, [0, 1, 0, 0, 0, 0, 0, 0], ["observed_0", "observed_1", "observed_0", "observed_0", "observed_0", "observed_0", "observed_0", "observed_0"]]	[[8, [0, 1, 0, 0, 0, 0, 0, 0], ["observed_0", "observed_1", "observed_0", "observed_0", "observed_0", "observed_0", "observed_0", "observed_0"]], []]	2452	True
S_4424b8f202139f32	ACATACACACACACATGCA	[8, [0, 1, 0, 0, 0, 0, 0, 1], ["observed_0", "observed_1", "observed_0", "observed_0", "observed_0", "observed_0", "observed_0", "observed_1"]]	[[8, [0, 1, 0, 0, 0, 0, 0, 1], ["observed_0", "observed_1", "observed_0", "observed_0", "observed_0", "observed_0", "observed_0", "observed_1"]], []]	4	True
S_204913b79ec587ee	ACATACACACACACGCA	[7, [0, 1, 0, 0, 0, 0, 0], ["observed_0", "observed_1", "observed_0", "observed_0", "observed_0", "observed_0", "observed_0"]]	[[7, [0, 1, 0, 0, 0, 0, 0], ["observed_0", "observed_1", "observed_0", "observed_0", "observed_0", "observed_0", "observed_0"]], []]	196	True
S_5a2a60e83f4224f6	ACATACACACACATACGCA	[8, [0, 1, 0, 0, 0, 0, 1, 0], ["observed_0", "observed_1", "observed_0", "observed_0", "observed_0", "observed_0", "observed_1", "observed_0"]]	[[8, [0, 1, 0, 0, 0, 0, 1, 0], ["observed_0", "observed_1", "observed_0", "observed_0", "observed_0", "observed_0", "observed_1", "observed_0"]], []]	3	True
S_c953ea162dc99c1b	ACATACACACACGCA	[6, [0, 1, 0, 0, 0, 0], ["observed_0", "observed_1", "observed_0", "observed_0", "observed_0", "observed_0"]]	[[6, [0, 1, 0, 0, 0, 0], ["observed_0", "observed_1", "observed_0", "observed_0", "observed_0", "observed_0"]], []]	9	True
S_8db474a345cf9b32	ACATACACACATACACGCA	[8, [0, 1, 0, 0, 0, 1, 0, 0], ["observed_0", "observed_1", "observed_0", "observed_0", "observed_0", "observed_1", "observed_0", "observed_0"]]	[[8, [0, 1, 0, 0, 0, 1, 0, 0], ["observed_0", "observed_1", "observed_0", "observed_0", "observed_0", "observed_1", "observed_0", "observed_0"]], []]	9	True
S_a1d912012726ae41	ACATACACATACACACGCA	[8, [0, 1, 0, 0, 1, 0, 0, 0], ["observed_0", "observed_1", "observed_0", "observed_0", "observed_1", "observed_0", "observed_0", "observed_0"]]	[[8, [0, 1, 0, 0, 1, 0, 0, 0], ["observed_0", "observed_1", "observed_0", "observed_0", "observed_1", "observed_0", "observed_0", "observed_0"]], []]	25	True
S_abf82709a43f61d8	ACATACATACACACACGCA	[8, [0, 1, 0, 1, 0, 0, 0, 0], ["observed_0", "observed_1", "observed_0", "observed_1", "observed_0", "observed_0", "observed_0", "observed_0"]]	[[8, [0, 1, 0, 1, 0, 0, 0, 0], ["observed_0", "observed_1", "observed_0", "observed_1", "observed_0", "observed_0", "observed_0", "observed_0"]], []]	147	True
S_9a8a59a28244cc09	ACATATACACACACACACACGCA	[10, [0, 1, 1, 0, 0, 0, 0, 0, 0, 0], ["observed_0", "observed_1", "observed_1", "observed_0", "observed_0", "observed_0", "observed_0", "observed_0", "observed_0", "observed_0"]]	[[10, [0, 1, 1, 0, 0, 0, 0, 0, 0, 0], ["observed_0", "observed_1", "observed_1", "observed_0", "observed_0", "observed_0", "observed_0", "observed_0", "observed_0", "observed_0"]], []]	4	True
S_50c6b80143cc1429	ACATATACACACACACACGCA	[9, [0, 1, 1, 0, 0, 0, 0, 0, 0], ["observed_0", "observed_1", "observed_1", "observed_0", "observed_0", "observed_0", "observed_0", "observed_0", "observed_0"]]	[[9, [0, 1, 1, 0, 0, 0, 0, 0, 0], ["observed_0", "observed_1", "observed_1", "observed_0", "observed_0", "observed_0", "observed_0", "observed_0", "observed_0"]], []]	136	True
S_ae8f0abfff836db0	ACATATACACACACACGCA	[8, [0, 1, 1, 0, 0, 0, 0, 0], ["observed_0", "observed_1", "observed_1", "observed_0", "observed_0", "observed_0", "observed_0", "observed_0"]]	[[8, [0, 1, 1, 0, 0, 0, 0, 0], ["observed_0", "observed_1", "observed_1", "observed_0", "observed_0", "observed_0", "observed_0", "observed_0"]], []]	4668	True
S_5630aa629ac2ff38	ACATATACACACACATGCA	[8, [0, 1, 1, 0, 0, 0, 0, 1], ["observed_0", "observed_1", "observed_1", "observed_0", "observed_0", "observed_0", "observed_0", "observed_1"]]	[[8, [0, 1, 1, 0, 0, 0, 0, 1], ["observed_0", "observed_1", "observed_1", "observed_0", "observed_0", "observed_0", "observed_0", "observed_1"]], []]	10	True
S_61ba77137e9b9832	ACATATACACACACGCA	[7, [0, 1, 1, 0, 0, 0, 0], ["observed_0", "observed_1", "observed_1", "observed_0", "observed_0", "observed_0", "observed_0"]]	[[7, [0, 1, 1, 0, 0, 0, 0], ["observed_0", "observed_1", "observed_1", "observed_0", "observed_0", "observed_0", "observed_0"]], []]	172	True
S_dce69638eba115a2	ACATATACACACATACGCA	[8, [0, 1, 1, 0, 0, 0, 1, 0], ["observed_0", "observed_1", "observed_1", "observed_0", "observed_0", "observed_0", "observed_1", "observed_0"]]	[[8, [0, 1, 1, 0, 0, 0, 1, 0], ["observed_0", "observed_1", "observed_1", "observed_0", "observed_0", "observed_0", "observed_1", "observed_0"]], []]	4	True
S_cb0a561f41363064	ACATATACACACGCA	[6, [0, 1, 1, 0, 0, 0], ["observed_0", "observed_1", "observed_1", "observed_0", "observed_0", "observed_0"]]	[[6, [0, 1, 1, 0, 0, 0], ["observed_0", "observed_1", "observed_1", "observed_0", "observed_0", "observed_0"]], []]	10	True
S_0136d81f1be32780	ACATATACACATACACGCA	[8, [0, 1, 1, 0, 0, 1, 0, 0], ["observed_0", "observed_1", "observed_1", "observed_0", "observed_0", "observed_1", "observed_0", "observed_0"]]	[[8, [0, 1, 1, 0, 0, 1, 0, 0], ["observed_0", "observed_1", "observed_1", "observed_0", "observed_0", "observed_1", "observed_0", "observed_0"]], []]	80	True
S_b7f328f86e243e22	ACATATACATACACACGCA	[8, [0, 1, 1, 0, 1, 0, 0, 0], ["observed_0", "observed_1", "observed_1", "observed_0", "observed_1", "observed_0", "observed_0", "observed_0"]]	[[8, [0, 1, 1, 0, 1, 0, 0, 0], ["observed_0", "observed_1", "observed_1", "observed_0", "observed_1", "observed_0", "observed_0", "observed_0"]], []]	54	True
S_a943af68cf24ab88	ACATATATACACACACACGCA	[9, [0, 1, 1, 1, 0, 0, 0, 0, 0], ["observed_0", "observed_1", "observed_1", "observed_1", "observed_0", "observed_0", "observed_0", "observed_0", "observed_0"]]	[[9, [0, 1, 1, 1, 0, 0, 0, 0, 0], ["observed_0", "observed_1", "observed_1", "observed_1", "observed_0", "observed_0", "observed_0", "observed_0", "observed_0"]], []]	5	True
S_00a875ec0869bc2f	ACATATATACACACACGCA	[8, [0, 1, 1, 1, 0, 0, 0, 0], ["observed_0", "observed_1", "observed_1", "observed_1", "observed_0", "observed_0", "observed_0", "observed_0"]]	[[8, [0, 1, 1, 1, 0, 0, 0, 0], ["observed_0", "observed_1", "observed_1", "observed_1", "observed_0", "observed_0", "observed_0", "observed_0"]], []]	146	True
S_40b74716d81cde6a	ACATATATATACACACGCA	[8, [0, 1, 1, 1, 1, 0, 0, 0], ["observed_0", "observed_1", "observed_1", "observed_1", "observed_1", "observed_0", "observed_0", "observed_0"]]	[[8, [0, 1, 1, 1, 1, 0, 0, 0], ["observed_0", "observed_1", "observed_1", "observed_1", "observed_1", "observed_0", "observed_0", "observed_0"]], []]	6	True
S_0d8868b159dc1496	ATACACACACACACACACACGCA	[10, [1, 0, 0, 0, 0, 0, 0, 0, 0, 0], ["observed_1", "observed_0", "observed_0", "observed_0", "observed_0", "observed_0", "observed_0", "observed_0", "observed_0", "observed_0"]]	[[10, [1, 0, 0, 0, 0, 0, 0, 0, 0, 0], ["observed_1", "observed_0", "observed_0", "observed_0", "observed_0", "observed_0", "observed_0", "observed_0", "observed_0", "observed_0"]], []]	2	True
S_23b6612d4712b6e7	ATACACACACACACACACGCA	[9, [1, 0, 0, 0, 0, 0, 0, 0, 0], ["observed_1", "observed_0", "observed_0", "observed_0", "observed_0", "observed_0", "observed_0", "observed_0", "observed_0"]]	[[9, [1, 0, 0, 0, 0, 0, 0, 0, 0], ["observed_1", "observed_0", "observed_0", "observed_0", "observed_0", "observed_0", "observed_0", "observed_0", "observed_0"]], []]	5	True
S_6941c2d39ba842ed	ATACACACACACACACGCA	[8, [1, 0, 0, 0, 0, 0, 0, 0], ["observed_1", "observed_0", "observed_0", "observed_0", "observed_0", "observed_0", "observed_0", "observed_0"]]	[[8, [1, 0, 0, 0, 0, 0, 0, 0], ["observed_1", "observed_0", "observed_0", "observed_0", "observed_0", "observed_0", "observed_0", "observed_0"]], []]	108	True
S_1ae93a041fbaf17a	ATACACACACACACGCA	[7, [1, 0, 0, 0, 0, 0, 0], ["observed_1", "observed_0", "observed_0", "observed_0", "observed_0", "observed_0", "observed_0"]]	[[7, [1, 0, 0, 0, 0, 0, 0], ["observed_1", "observed_0", "observed_0", "observed_0", "observed_0", "observed_0", "observed_0"]], []]	44	True
S_802fd65f720c580b	ATACACACACACGCA	[6, [1, 0, 0, 0, 0, 0], ["observed_1", "observed_0", "observed_0", "observed_0", "observed_0", "observed_0"]]	[[6, [1, 0, 0, 0, 0, 0], ["observed_1", "observed_0", "observed_0", "observed_0", "observed_0", "observed_0"]], []]	4	True
S_bdf37953a8f4038f	ATACATACACACACACACGCA	[9, [1, 0, 1, 0, 0, 0, 0, 0, 0], ["observed_1", "observed_0", "observed_1", "observed_0", "observed_0", "observed_0", "observed_0", "observed_0", "observed_0"]]	[[9, [1, 0, 1, 0, 0, 0, 0, 0, 0], ["observed_1", "observed_0", "observed_1", "observed_0", "observed_0", "observed_0", "observed_0", "observed_0", "observed_0"]], []]	2	True
S_bb4ee681153c9a81	ATACATACACACACACGCA	[8, [1, 0, 1, 0, 0, 0, 0, 0], ["observed_1", "observed_0", "observed_1", "observed_0", "observed_0", "observed_0", "observed_0", "observed_0"]]	[[8, [1, 0, 1, 0, 0, 0, 0, 0], ["observed_1", "observed_0", "observed_1", "observed_0", "observed_0", "observed_0", "observed_0", "observed_0"]], []]	160	True
S_32d61edcfc4fc74c	ATACATACACACACGCA	[7, [1, 0, 1, 0, 0, 0, 0], ["observed_1", "observed_0", "observed_1", "observed_0", "observed_0", "observed_0", "observed_0"]]	[[7, [1, 0, 1, 0, 0, 0, 0], ["observed_1", "observed_0", "observed_1", "observed_0", "observed_0", "observed_0", "observed_0"]], []]	3	True
S_c1e19f7bb3c449ae	ATACATATACACACACGCA	[8, [1, 0, 1, 1, 0, 0, 0, 0], ["observed_1", "observed_0", "observed_1", "observed_1", "observed_0", "observed_0", "observed_0", "observed_0"]]	[[8, [1, 0, 1, 1, 0, 0, 0, 0], ["observed_1", "observed_0", "observed_1", "observed_1", "observed_0", "observed_0", "observed_0", "observed_0"]], []]	2	True
S_52f13706d1bec5ee	ATATACACACACACACACACGCA	[10, [1, 1, 0, 0, 0, 0, 0, 0, 0, 0], ["observed_1", "observed_1", "observed_0", "observed_0", "observed_0", "observed_0", "observed_0", "observed_0", "observed_0", "observed_0"]]	[[10, [1, 1, 0, 0, 0, 0, 0, 0, 0, 0], ["observed_1", "observed_1", "observed_0", "observed_0", "observed_0", "observed_0", "observed_0", "observed_0", "observed_0", "observed_0"]], []]	5	True
S_0ad73a314d59e387	ATATACACACACACACACGCA	[9, [1, 1, 0, 0, 0, 0, 0, 0, 0], ["observed_1", "observed_1", "observed_0", "observed_0", "observed_0", "observed_0", "observed_0", "observed_0", "observed_0"]]	[[9, [1, 1, 0, 0, 0, 0, 0, 0, 0], ["observed_1", "observed_1", "observed_0", "observed_0", "observed_0", "observed_0", "observed_0", "observed_0", "observed_0"]], []]	51	True
S_81e47493b95effcd	ATATACACACACACACGCA	[8, [1, 1, 0, 0, 0, 0, 0, 0], ["observed_1", "observed_1", "observed_0", "observed_0", "observed_0", "observed_0", "observed_0", "observed_0"]]	[[8, [1, 1, 0, 0, 0, 0, 0, 0], ["observed_1", "observed_1", "observed_0", "observed_0", "observed_0", "observed_0", "observed_0", "observed_0"]], []]	1036	True
S_91ac1116f9eb0c4e	ATATACACACACACGCA	[7, [1, 1, 0, 0, 0, 0, 0], ["observed_1", "observed_1", "observed_0", "observed_0", "observed_0", "observed_0", "observed_0"]]	[[7, [1, 1, 0, 0, 0, 0, 0], ["observed_1", "observed_1", "observed_0", "observed_0", "observed_0", "observed_0", "observed_0"]], []]	128	True
S_83278e208f0152da	ATATACACACACATGCA	[7, [1, 1, 0, 0, 0, 0, 1], ["observed_1", "observed_1", "observed_0", "observed_0", "observed_0", "observed_0", "observed_1"]]	[[7, [1, 1, 0, 0, 0, 0, 1], ["observed_1", "observed_1", "observed_0", "observed_0", "observed_0", "observed_0", "observed_1"]], []]	2	True
S_5487f15dd9ec5e0b	ATATACACACACGCA	[6, [1, 1, 0, 0, 0, 0], ["observed_1", "observed_1", "observed_0", "observed_0", "observed_0", "observed_0"]]	[[6, [1, 1, 0, 0, 0, 0], ["observed_1", "observed_1", "observed_0", "observed_0", "observed_0", "observed_0"]], []]	9	True
S_6b61e21bf01a536a	ATATACACATACACACGCA	[8, [1, 1, 0, 0, 1, 0, 0, 0], ["observed_1", "observed_1", "observed_0", "observed_0", "observed_1", "observed_0", "observed_0", "observed_0"]]	[[8, [1, 1, 0, 0, 1, 0, 0, 0], ["observed_1", "observed_1", "observed_0", "observed_0", "observed_1", "observed_0", "observed_0", "observed_0"]], []]	9	True
S_00606d52a8a1f932	ATATACATACACACACGCA	[8, [1, 1, 0, 1, 0, 0, 0, 0], ["observed_1", "observed_1", "observed_0", "observed_1", "observed_0", "observed_0", "observed_0", "observed_0"]]	[[8, [1, 1, 0, 1, 0, 0, 0, 0], ["observed_1", "observed_1", "observed_0", "observed_1", "observed_0", "observed_0", "observed_0", "observed_0"]], []]	45	True
S_7f90ab6f78579f94	ATATATACACACACACACGCA	[9, [1, 1, 1, 0, 0, 0, 0, 0, 0], ["observed_1", "observed_1", "observed_1", "observed_0", "observed_0", "observed_0", "observed_0", "observed_0", "observed_0"]]	[[9, [1, 1, 1, 0, 0, 0, 0, 0, 0], ["observed_1", "observed_1", "observed_1", "observed_0", "observed_0", "observed_0", "observed_0", "observed_0", "observed_0"]], []]	92	True
S_e49f28169b614636	ATATATACACACACACGCA	[8, [1, 1, 1, 0, 0, 0, 0, 0], ["observed_1", "observed_1", "observed_1", "observed_0", "observed_0", "observed_0", "observed_0", "observed_0"]]	[[8, [1, 1, 1, 0, 0, 0, 0, 0], ["observed_1", "observed_1", "observed_1", "observed_0", "observed_0", "observed_0", "observed_0", "observed_0"]], []]	3256	True
S_cd4876326c94be20	ATATATACACACACATGCA	[8, [1, 1, 1, 0, 0, 0, 0, 1], ["observed_1", "observed_1", "observed_1", "observed_0", "observed_0", "observed_0", "observed_0", "observed_1"]]	[[8, [1, 1, 1, 0, 0, 0, 0, 1], ["observed_1", "observed_1", "observed_1", "observed_0", "observed_0", "observed_0", "observed_0", "observed_1"]], []]	4	True
S_c697b3861cab20f6	ATATATACACACACGCA	[7, [1, 1, 1, 0, 0, 0, 0], ["observed_1", "observed_1", "observed_1", "observed_0", "observed_0", "observed_0", "observed_0"]]	[[7, [1, 1, 1, 0, 0, 0, 0], ["observed_1", "observed_1", "observed_1", "observed_0", "observed_0", "observed_0", "observed_0"]], []]	146	True
S_eed6ae0a6ff6efb6	ATATATACACACGCA	[6, [1, 1, 1, 0, 0, 0], ["observed_1", "observed_1", "observed_1", "observed_0", "observed_0", "observed_0"]]	[[6, [1, 1, 1, 0, 0, 0], ["observed_1", "observed_1", "observed_1", "observed_0", "observed_0", "observed_0"]], []]	12	True
S_9dc1bde44d889f9d	ATATATACACATACACGCA	[8, [1, 1, 1, 0, 0, 1, 0, 0], ["observed_1", "observed_1", "observed_1", "observed_0", "observed_0", "observed_1", "observed_0", "observed_0"]]	[[8, [1, 1, 1, 0, 0, 1, 0, 0], ["observed_1", "observed_1", "observed_1", "observed_0", "observed_0", "observed_1", "observed_0", "observed_0"]], []]	36	True
S_075744b051db8137	ATATATACATACACACGCA	[8, [1, 1, 1, 0, 1, 0, 0, 0], ["observed_1", "observed_1", "observed_1", "observed_0", "observed_1", "observed_0", "observed_0", "observed_0"]]	[[8, [1, 1, 1, 0, 1, 0, 0, 0], ["observed_1", "observed_1", "observed_1", "observed_0", "observed_1", "observed_0", "observed_0", "observed_0"]], []]	49	True
S_f5e7de7a0dad26d4	ATATATATACACACACACACGCA	[10, [1, 1, 1, 1, 0, 0, 0, 0, 0, 0], ["observed_1", "observed_1", "observed_1", "observed_1", "observed_0", "observed_0", "observed_0", "observed_0", "observed_0", "observed_0"]]	[[10, [1, 1, 1, 1, 0, 0, 0, 0, 0, 0], ["observed_1", "observed_1", "observed_1", "observed_1", "observed_0", "observed_0", "observed_0", "observed_0", "observed_0", "observed_0"]], []]	2	True
S_22fe690ff311c208	ATATATATACACACACACGCA	[9, [1, 1, 1, 1, 0, 0, 0, 0, 0], ["observed_1", "observed_1", "observed_1", "observed_1", "observed_0", "observed_0", "observed_0", "observed_0", "observed_0"]]	[[9, [1, 1, 1, 1, 0, 0, 0, 0, 0], ["observed_1", "observed_1", "observed_1", "observed_1", "observed_0", "observed_0", "observed_0", "observed_0", "observed_0"]], []]	7	True
S_820b4fd5ac9340af	ATATATATACACACACGCA	[8, [1, 1, 1, 1, 0, 0, 0, 0], ["observed_1", "observed_1", "observed_1", "observed_1", "observed_0", "observed_0", "observed_0", "observed_0"]]	[[8, [1, 1, 1, 1, 0, 0, 0, 0], ["observed_1", "observed_1", "observed_1", "observed_1", "observed_0", "observed_0", "observed_0", "observed_0"]], []]	117	True
S_ef1f30b70d1d854b	ATATATATACACACGCA	[7, [1, 1, 1, 1, 0, 0, 0], ["observed_1", "observed_1", "observed_1", "observed_1", "observed_0", "observed_0", "observed_0"]]	[[7, [1, 1, 1, 1, 0, 0, 0], ["observed_1", "observed_1", "observed_1", "observed_1", "observed_0", "observed_0", "observed_0"]], []]	3	True
S_86842fef31d0d7db	ATATATATACATACACGCA	[8, [1, 1, 1, 1, 0, 1, 0, 0], ["observed_1", "observed_1", "observed_1", "observed_1", "observed_0", "observed_1", "observed_0", "observed_0"]]	[[8, [1, 1, 1, 1, 0, 1, 0, 0], ["observed_1", "observed_1", "observed_1", "observed_1", "observed_0", "observed_1", "observed_0", "observed_0"]], []]	2	True
S_b1066af07213cb52	ATATATATATACACACGCA	[8, [1, 1, 1, 1, 1, 0, 0, 0], ["observed_1", "observed_1", "observed_1", "observed_1", "observed_1", "observed_0", "observed_0", "observed_0"]]	[[8, [1, 1, 1, 1, 1, 0, 0, 0], ["observed_1", "observed_1", "observed_1", "observed_1", "observed_1", "observed_0", "observed_0", "observed_0"]], []]	4	True
S_e825721678bf278d	GACACACACACACACGCA	[7, [0, 0, 0, 0, 0, 0, 0], ["observed_0", "observed_0", "observed_0", "observed_0", "observed_0", "observed_0", "observed_0"]]	[[7, [0, 0, 0, 0, 0, 0, 0], ["observed_0", "observed_0", "observed_0", "observed_0", "observed_0", "observed_0", "observed_0"]], ["V_2eda93533a3e0a9c"]]	2	False
S_dbced3ab286ac7c1	GACATACACACACACACGCA	[8, [0, 1, 0, 0, 0, 0, 0, 0], ["observed_0", "observed_1", "observed_0", "observed_0", "observed_0", "observed_0", "observed_0", "observed_0"]]	[[8, [0, 1, 0, 0, 0, 0, 0, 0], ["observed_0", "observed_1", "observed_0", "observed_0", "observed_0", "observed_0", "observed_0", "observed_0"]], ["V_2eda93533a3e0a9c"]]	4	False
S_9e65a519525b79b8	GACATATACACACACACACGCA	[9, [0, 1, 1, 0, 0, 0, 0, 0, 0], ["observed_0", "observed_1", "observed_1", "observed_0", "observed_0", "observed_0", "observed_0", "observed_0", "observed_0"]]	[[9, [0, 1, 1, 0, 0, 0, 0, 0, 0], ["observed_0", "observed_1", "observed_1", "observed_0", "observed_0", "observed_0", "observed_0", "observed_0", "observed_0"]], ["V_2eda93533a3e0a9c"]]	3	False
S_9cfddd959a8b1283	GACATATACACACACACGCA	[8, [0, 1, 1, 0, 0, 0, 0, 0], ["observed_0", "observed_1", "observed_1", "observed_0", "observed_0", "observed_0", "observed_0", "observed_0"]]	[[8, [0, 1, 1, 0, 0, 0, 0, 0], ["observed_0", "observed_1", "observed_1", "observed_0", "observed_0", "observed_0", "observed_0", "observed_0"]], ["V_2eda93533a3e0a9c"]]	10	False
S_94a264528cf8818e	GATATACACACACACACGCA	[8, [1, 1, 0, 0, 0, 0, 0, 0], ["observed_1", "observed_1", "observed_0", "observed_0", "observed_0", "observed_0", "observed_0", "observed_0"]]	[[8, [1, 1, 0, 0, 0, 0, 0, 0], ["observed_1", "observed_1", "observed_0", "observed_0", "observed_0", "observed_0", "observed_0", "observed_0"]], ["V_2eda93533a3e0a9c"]]	4	False
S_4ac866261d5e6073	GATATATACACACACACGCA	[8, [1, 1, 1, 0, 0, 0, 0, 0], ["observed_1", "observed_1", "observed_1", "observed_0", "observed_0", "observed_0", "observed_0", "observed_0"]]	[[8, [1, 1, 1, 0, 0, 0, 0, 0], ["observed_1", "observed_1", "observed_1", "observed_0", "observed_0", "observed_0", "observed_0", "observed_0"]], ["V_2eda93533a3e0a9c"]]	13	False
