## Supplementary material for "Self-extending DNA recording with stochastic and programmed writing": Source Data: information_contributions.csv

cohort	weight	records	view	patterns	entropy_bits	collision_probability	H_length	H_pattern_given_length	prefix_units	observation_groups
spatial_core_canonical	equal_unique_states	102	length_only	10	2.4988100666996678	0.2437524029219531	2.4988100666996678	4.173615275271829
spatial_core_canonical	equal_unique_states	102	prefix8_visible_only	69	5.901550925470606	0.019800076893502508	2.4988100666996678	4.173615275271829
spatial_core_canonical	equal_unique_states	102	prefix8_plus_full_length_explicit_secondary	100	6.633209655696987	0.010188389081122642	2.4988100666996678	4.173615275271829
spatial_core_canonical	equal_unique_states	102	complete_pattern_and_length	102	6.672425341971497	0.009803921568627447	2.4988100666996678	4.173615275271829
spatial_core_canonical	equal_unique_states	102	prefix_curve	2	0.9720860303962261	0.5192233756247597			1.0
spatial_core_canonical	equal_unique_states	102	prefix_curve	4	1.8865913642088294	0.2831603229527105			2.0
spatial_core_canonical	equal_unique_states	102	prefix_curve	8	2.8592269372725423	0.1462898885044214			3.0
spatial_core_canonical	equal_unique_states	102	prefix_curve	16	3.6553629495745725	0.09054209919261823			4.0
spatial_core_canonical	equal_unique_states	102	prefix_curve	28	4.3115225512111115	0.06324490580545944			5.0
spatial_core_canonical	equal_unique_states	102	prefix_curve	38	4.80882595657622	0.04517493271818532			6.0
spatial_core_canonical	equal_unique_states	102	prefix_curve	50	5.284534288514258	0.03229527104959631			7.0
spatial_core_canonical	equal_unique_states	102	prefix_curve	69	5.901550925470606	0.019800076893502508			8.0
spatial_core_canonical	equal_unique_states	102	prefix_curve	90	6.414928650731394	0.012687427912341408			9.0
spatial_core_canonical	equal_unique_states	102	prefix_curve	98	6.593993969422478	0.010572856593617837			10.0
spatial_core_canonical	equal_unique_states	102	prefix_curve	102	6.672425341971497	0.009803921568627447			11.0
spatial_core_canonical	equal_unique_states	102	prefix_curve	102	6.672425341971497	0.009803921568627447			12.0
spatial_core_canonical	equal_unique_states	102	prefix_curve	102	6.672425341971497	0.009803921568627447			13.0
spatial_core_canonical	equal_unique_states	102	prefix_curve	102	6.672425341971497	0.009803921568627447			14.0
spatial_core_canonical	pooled_spot_UMI	102	length_only	10	0.6172489427583282	0.8102780973137119	0.6172489427583282	2.677103592348753
spatial_core_canonical	pooled_spot_UMI	102	prefix8_visible_only	69	3.0664790581594397	0.19357887880924926	0.6172489427583282	2.677103592348753
spatial_core_canonical	pooled_spot_UMI	102	prefix8_plus_full_length_explicit_secondary	100	3.2932086797123423	0.18075159832421017	0.6172489427583282	2.677103592348753
spatial_core_canonical	pooled_spot_UMI	102	complete_pattern_and_length	102	3.2943525351070813	0.18074915585881723	0.6172489427583282	2.677103592348753
spatial_core_canonical	pooled_spot_UMI	102	prefix_curve	2	0.9417537761029984	0.5398268766162027			1.0
spatial_core_canonical	pooled_spot_UMI	102	prefix_curve	4	1.4245210770949037	0.4300702941540094			2.0
spatial_core_canonical	pooled_spot_UMI	102	prefix_curve	8	2.315750234738203	0.2413622031784951			3.0
spatial_core_canonical	pooled_spot_UMI	102	prefix_curve	16	2.5336011123394626	0.22505516379927215			4.0
spatial_core_canonical	pooled_spot_UMI	102	prefix_curve	28	2.6273331754983045	0.2199305032391042			5.0
spatial_core_canonical	pooled_spot_UMI	102	prefix_curve	38	2.7019719975966128	0.2148512078817496			6.0
spatial_core_canonical	pooled_spot_UMI	102	prefix_curve	50	2.7472391986360623	0.21325788533788742			7.0
spatial_core_canonical	pooled_spot_UMI	102	prefix_curve	69	3.0664790581594397	0.19357887880924926			8.0
spatial_core_canonical	pooled_spot_UMI	102	prefix_curve	90	3.282502938169169	0.18077261071031137			9.0
spatial_core_canonical	pooled_spot_UMI	102	prefix_curve	98	3.2935391495879567	0.18074928157394773			10.0
spatial_core_canonical	pooled_spot_UMI	102	prefix_curve	102	3.2943525351070813	0.18074915585881723			11.0
spatial_core_canonical	pooled_spot_UMI	102	prefix_curve	102	3.2943525351070813	0.18074915585881723			12.0
spatial_core_canonical	pooled_spot_UMI	102	prefix_curve	102	3.2943525351070813	0.18074915585881723			13.0
spatial_core_canonical	pooled_spot_UMI	102	prefix_curve	102	3.2943525351070813	0.18074915585881723			14.0
spatial_barcode12	within_library_pooled_UMI_keys	93	length_only	9	0.6103734877363053	0.8135013305077756	0.6103734877363053	2.666831260914582
spatial_barcode12	within_library_pooled_UMI_keys	93	prefix8_visible_only	66	3.049862794498681	0.19764458121046383	0.6103734877363053	2.666831260914582
spatial_barcode12	within_library_pooled_UMI_keys	93	prefix8_plus_full_length_explicit_secondary	91	3.275596825329392	0.18446009555291895	0.6103734877363053	2.666831260914582
spatial_barcode12	within_library_pooled_UMI_keys	93	complete_pattern_and_length	93	3.2772047486508873	0.18445633942224113	0.6103734877363053	2.666831260914582
spatial_barcode12	within_library_pooled_UMI_keys	93	prefix_curve	2	0.9331876564132087	0.5455913507477365			1.0
spatial_barcode12	within_library_pooled_UMI_keys	93	prefix_curve	4	1.416878015077331	0.43448671078428264			2.0
spatial_barcode12	within_library_pooled_UMI_keys	93	prefix_curve	8	2.300761735158993	0.24599024674986836			3.0
spatial_barcode12	within_library_pooled_UMI_keys	93	prefix_curve	15	2.5188597470018976	0.22957343806508504			4.0
spatial_barcode12	within_library_pooled_UMI_keys	93	prefix_curve	27	2.609716581026932	0.2247627280168011			5.0
spatial_barcode12	within_library_pooled_UMI_keys	93	prefix_curve	37	2.690184823661044	0.21906888058423057			6.0
spatial_barcode12	within_library_pooled_UMI_keys	93	prefix_curve	49	2.734807074021569	0.21740858961099935			7.0
spatial_barcode12	within_library_pooled_UMI_keys	93	prefix_curve	66	3.049862794498681	0.19764458121046383			8.0
spatial_barcode12	within_library_pooled_UMI_keys	93	prefix_curve	84	3.2666199244944973	0.18447723163017338			9.0
spatial_barcode12	within_library_pooled_UMI_keys	93	prefix_curve	91	3.276639545580414	0.18445644093928648			10.0
spatial_barcode12	within_library_pooled_UMI_keys	93	prefix_curve	93	3.2772047486508873	0.18445633942224113			11.0
spatial_barcode12	within_library_pooled_UMI_keys	93	prefix_curve	93	3.2772047486508873	0.18445633942224113			12.0
spatial_barcode13	within_library_pooled_UMI_keys	71	length_only	8	0.6294397830689565	0.8039292595466483	0.6294397830689565	2.6819056410794455
spatial_barcode13	within_library_pooled_UMI_keys	71	prefix8_visible_only	51	3.0872444538822394	0.1868221213756654	0.6294397830689565	2.6819056410794455
spatial_barcode13	within_library_pooled_UMI_keys	71	prefix8_plus_full_length_explicit_secondary	71	3.311345424148402	0.17460187376543115	0.6294397830689565	2.6819056410794455
spatial_barcode13	within_library_pooled_UMI_keys	71	complete_pattern_and_length	71	3.311345424148402	0.17460187376543115	0.6294397830689565	2.6819056410794455
spatial_barcode13	within_library_pooled_UMI_keys	71	prefix_curve	2	0.9569583355845642	0.5295363133438851			1.0
spatial_barcode13	within_library_pooled_UMI_keys	71	prefix_curve	4	1.4377944971198167	0.42240394468171494			2.0
spatial_barcode13	within_library_pooled_UMI_keys	71	prefix_curve	8	2.341713134108906	0.23361219553372567			3.0
spatial_barcode13	within_library_pooled_UMI_keys	71	prefix_curve	15	2.5582635979109716	0.2175537728069719			4.0
spatial_barcode13	within_library_pooled_UMI_keys	71	prefix_curve	22	2.6551845103428917	0.21183524562484013			5.0
spatial_barcode13	within_library_pooled_UMI_keys	71	prefix_curve	28	2.7170690791630263	0.20792888323613912			6.0
spatial_barcode13	within_library_pooled_UMI_keys	71	prefix_curve	37	2.7624680020595997	0.20642844312011036			7.0
spatial_barcode13	within_library_pooled_UMI_keys	71	prefix_curve	51	3.0872444538822394	0.1868221213756654			8.0
spatial_barcode13	within_library_pooled_UMI_keys	71	prefix_curve	63	3.298631107370196	0.17463116548094568			9.0
spatial_barcode13	within_library_pooled_UMI_keys	71	prefix_curve	70	3.310945344132399	0.17460195379744076			10.0
spatial_barcode13	within_library_pooled_UMI_keys	71	prefix_curve	71	3.311345424148402	0.17460187376543115			11.0
spatial_barcode13	within_library_pooled_UMI_keys	71	prefix_curve	71	3.311345424148402	0.17460187376543115			12.0
spatial_barcode13	within_library_pooled_UMI_keys	71	prefix_curve	71	3.311345424148402	0.17460187376543115			13.0
spatial_barcode13	within_library_pooled_UMI_keys	71	prefix_curve	71	3.311345424148402	0.17460187376543115			14.0
singlecell_barcode10	equal_unique_states	290	length_only	16	3.1530320934327483	0.1583115338882283	3.1530320934327483	5.026876996582186
singlecell_barcode10	equal_unique_states	290	prefix8_visible_only	167	6.975453406953028	0.011533888228299642	3.1530320934327483	5.026876996582186
singlecell_barcode10	equal_unique_states	290	prefix8_plus_full_length_explicit_secondary	275	8.06696120207644	0.003900118906064209	3.1530320934327483	5.026876996582186
singlecell_barcode10	equal_unique_states	290	complete_pattern_and_length	290	8.179909090014934	0.0034482758620689655	3.1530320934327483	5.026876996582186
singlecell_barcode10	equal_unique_states	290	prefix_curve	2	0.9766811800868869	0.5160760998810938			1.0
singlecell_barcode10	equal_unique_states	290	prefix_curve	5	1.9563113307835187	0.2711533888228299			2.0
singlecell_barcode10	equal_unique_states	290	prefix_curve	10	2.9450863453861826	0.13971462544589774			3.0
singlecell_barcode10	equal_unique_states	290	prefix_curve	20	3.829700758883204	0.08192627824019025			4.0
singlecell_barcode10	equal_unique_states	290	prefix_curve	40	4.66941373620581	0.05165279429250892			5.0
singlecell_barcode10	equal_unique_states	290	prefix_curve	72	5.485270245878422	0.031652794292508925			6.0
singlecell_barcode10	equal_unique_states	290	prefix_curve	113	6.25690698595939	0.019239001189060648			7.0
singlecell_barcode10	equal_unique_states	290	prefix_curve	167	6.975453406953028	0.011533888228299642			8.0
singlecell_barcode10	equal_unique_states	290	prefix_curve	225	7.597894716216619	0.006516052318668251			9.0
singlecell_barcode10	equal_unique_states	290	prefix_curve	255	7.88977472626522	0.0047800237812128405			10.0
singlecell_barcode10	equal_unique_states	290	prefix_curve	270	8.020375771027037	0.004137931034482758			11.0
singlecell_barcode10	equal_unique_states	290	prefix_curve	279	8.094547408972993	0.0038049940546967895			12.0
singlecell_barcode10	equal_unique_states	290	prefix_curve	284	8.131633227945969	0.0036623067776456594			13.0
singlecell_barcode10	equal_unique_states	290	prefix_curve	285	8.138529779670106	0.0036385255648038045			14.0
singlecell_barcode10	equal_unique_states	290	prefix_curve	289	8.173012538290797	0.0034720570749108203			15.0
singlecell_barcode10	equal_unique_states	290	prefix_curve	290	8.179909090014934	0.0034482758620689655			16.0
singlecell_barcode10	HQ_representative_families	290	length_only	16	0.577844954754732	0.8287951930083248	0.577844954754732	2.788480915288088
singlecell_barcode10	HQ_representative_families	290	prefix8_visible_only	167	3.178854819604662	0.17892236064439626	0.577844954754732	2.788480915288088
singlecell_barcode10	HQ_representative_families	290	prefix8_plus_full_length_explicit_secondary	275	3.3659936966271253	0.1702906499735791	0.577844954754732	2.788480915288088
singlecell_barcode10	HQ_representative_families	290	complete_pattern_and_length	290	3.36632587004282	0.17029048416255146	0.577844954754732	2.788480915288088
singlecell_barcode10	HQ_representative_families	290	prefix_curve	2	0.9518033642438908	0.5330336540053131			1.0
singlecell_barcode10	HQ_representative_families	290	prefix_curve	5	1.4448405701579858	0.4215176692649004			2.0
singlecell_barcode10	HQ_representative_families	290	prefix_curve	10	2.360644499191008	0.22841462573813334			3.0
singlecell_barcode10	HQ_representative_families	290	prefix_curve	20	2.629571497440388	0.20768733219697585			4.0
singlecell_barcode10	HQ_representative_families	290	prefix_curve	40	2.7430978328024875	0.20161089359275464			5.0
singlecell_barcode10	HQ_representative_families	290	prefix_curve	72	2.8108720932004765	0.1984405413999393			6.0
singlecell_barcode10	HQ_representative_families	290	prefix_curve	113	2.869219789908815	0.19629910174500523			7.0
singlecell_barcode10	HQ_representative_families	290	prefix_curve	167	3.178854819604662	0.17892236064439626			8.0
singlecell_barcode10	HQ_representative_families	290	prefix_curve	225	3.3505710937708217	0.1703168632016245			9.0
singlecell_barcode10	HQ_representative_families	290	prefix_curve	255	3.363644075165686	0.17029102841931007			10.0
singlecell_barcode10	HQ_representative_families	290	prefix_curve	270	3.365695508010866	0.1702905182285832			11.0
singlecell_barcode10	HQ_representative_families	290	prefix_curve	279	3.3661038450145044	0.17029049155201548			12.0
singlecell_barcode10	HQ_representative_families	290	prefix_curve	284	3.366239079083138	0.17029048594829294			13.0
singlecell_barcode10	HQ_representative_families	290	prefix_curve	285	3.366259642078652	0.17029048565249527			14.0
singlecell_barcode10	HQ_representative_families	290	prefix_curve	289	3.3663055371464194	0.1702904847212804			15.0
singlecell_barcode10	HQ_representative_families	290	prefix_curve	290	3.36632587004282	0.17029048416255146			16.0
singlecell_barcode10	C4_observation_groups	17629	C4_canonical_prefix8	10276	6.395830233843621	0.071640831679733				138926.0
singlecell_barcode10	C4_observation_groups	17629	C4_canonical_full	13269	6.751156411269181	0.06766406410632884				138926.0
singlecell_barcode11	equal_unique_states	208	length_only	18	3.1349283841420266	0.17372411242603553	3.1349283841420266	4.565511333999064
singlecell_barcode11	equal_unique_states	208	prefix8_visible_only	137	6.718133107781469	0.014099482248520714	3.1349283841420266	4.565511333999064
singlecell_barcode11	equal_unique_states	208	prefix8_plus_full_length_explicit_secondary	205	7.671593564294937	0.004946375739644972	3.1349283841420266	4.565511333999064
singlecell_barcode11	equal_unique_states	208	complete_pattern_and_length	208	7.700439718141091	0.004807692307692309	3.1349283841420266	4.565511333999064
singlecell_barcode11	equal_unique_states	208	prefix_curve	2	0.9731560354421095	0.518491124260355			1.0
singlecell_barcode11	equal_unique_states	208	prefix_curve	5	1.941821083165591	0.27699704142011833			2.0
singlecell_barcode11	equal_unique_states	208	prefix_curve	11	2.9700716172457886	0.140625			3.0
singlecell_barcode11	equal_unique_states	208	prefix_curve	21	3.8031930860642973	0.0848280325443787			4.0
singlecell_barcode11	equal_unique_states	208	prefix_curve	37	4.509053051581239	0.05672152366863906			5.0
singlecell_barcode11	equal_unique_states	208	prefix_curve	60	5.229265669120761	0.03688979289940829			6.0
singlecell_barcode11	equal_unique_states	208	prefix_curve	91	5.9613713346637995	0.023345044378698228			7.0
singlecell_barcode11	equal_unique_states	208	prefix_curve	137	6.718133107781469	0.014099482248520714			8.0
singlecell_barcode11	equal_unique_states	208	prefix_curve	167	7.136016206524467	0.009707840236686392			9.0
singlecell_barcode11	equal_unique_states	208	prefix_curve	183	7.374601076262161	0.007350221893491126			10.0
singlecell_barcode11	equal_unique_states	208	prefix_curve	192	7.500997682297995	0.006240754437869823			11.0
singlecell_barcode11	equal_unique_states	208	prefix_curve	198	7.585055102756474	0.005547337278106511			12.0
singlecell_barcode11	equal_unique_states	208	prefix_curve	202	7.635488876774134	0.00517751479289941			13.0
singlecell_barcode11	equal_unique_states	208	prefix_curve	205	7.667964297457612	0.004992603550295859			14.0
singlecell_barcode11	equal_unique_states	208	prefix_curve	207	7.690824333525705	0.0048539201183431975			15.0
singlecell_barcode11	equal_unique_states	208	prefix_curve	208	7.700439718141091	0.004807692307692309			16.0
singlecell_barcode11	equal_unique_states	208	prefix_curve	208	7.700439718141091	0.004807692307692309			17.0
singlecell_barcode11	equal_unique_states	208	prefix_curve	208	7.700439718141091	0.004807692307692309			18.0
singlecell_barcode11	equal_unique_states	208	prefix_curve	208	7.700439718141091	0.004807692307692309			19.0
singlecell_barcode11	equal_unique_states	208	prefix_curve	208	7.700439718141091	0.004807692307692309			20.0
singlecell_barcode11	equal_unique_states	208	prefix_curve	208	7.700439718141091	0.004807692307692309			21.0
singlecell_barcode11	equal_unique_states	208	prefix_curve	208	7.700439718141091	0.004807692307692309			22.0
singlecell_barcode11	equal_unique_states	208	prefix_curve	208	7.700439718141091	0.004807692307692309			23.0
singlecell_barcode11	equal_unique_states	208	prefix_curve	208	7.700439718141091	0.004807692307692309			24.0
singlecell_barcode11	equal_unique_states	208	prefix_curve	208	7.700439718141091	0.004807692307692309			25.0
singlecell_barcode11	equal_unique_states	208	prefix_curve	208	7.700439718141091	0.004807692307692309			26.0
singlecell_barcode11	HQ_representative_families	208	length_only	18	0.716721574526437	0.7711998911500835	0.716721574526437	2.8905457697495587
singlecell_barcode11	HQ_representative_families	208	prefix8_visible_only	137	3.4504859428044146	0.14634634198344654	0.716721574526437	2.8905457697495587
singlecell_barcode11	HQ_representative_families	208	prefix8_plus_full_length_explicit_secondary	205	3.607187769713831	0.1409348525857543	0.716721574526437	2.8905457697495587
singlecell_barcode11	HQ_representative_families	208	complete_pattern_and_length	208	3.607267344275996	0.1409348460993908	0.716721574526437	2.8905457697495587
singlecell_barcode11	HQ_representative_families	208	prefix_curve	2	0.9715193338217459	0.5196110412242589			1.0
singlecell_barcode11	HQ_representative_families	208	prefix_curve	5	1.5630056466271036	0.384317649226152			2.0
singlecell_barcode11	HQ_representative_families	208	prefix_curve	11	2.4805069277451746	0.20691464034711562			3.0
singlecell_barcode11	HQ_representative_families	208	prefix_curve	21	2.6930708743521703	0.19239325922497397			4.0
singlecell_barcode11	HQ_representative_families	208	prefix_curve	37	2.7977331010008184	0.18625424815561614			5.0
singlecell_barcode11	HQ_representative_families	208	prefix_curve	60	2.924036714249283	0.17746773158793325			6.0
singlecell_barcode11	HQ_representative_families	208	prefix_curve	91	3.01274282322056	0.17387856594230228			7.0
singlecell_barcode11	HQ_representative_families	208	prefix_curve	137	3.4504859428044146	0.14634634198344654			8.0
singlecell_barcode11	HQ_representative_families	208	prefix_curve	167	3.5851420996700556	0.14097192481414061			9.0
singlecell_barcode11	HQ_representative_families	208	prefix_curve	183	3.603009040842486	0.14093682638061872			10.0
singlecell_barcode11	HQ_representative_families	208	prefix_curve	192	3.606292810652799	0.14093492515541067			11.0
singlecell_barcode11	HQ_representative_families	208	prefix_curve	198	3.6069765583816147	0.14093485430436342			12.0
singlecell_barcode11	HQ_representative_families	208	prefix_curve	202	3.6071677032527614	0.14093484803975595			13.0
singlecell_barcode11	HQ_representative_families	208	prefix_curve	205	3.607231780257052	0.1409348463211468			14.0
singlecell_barcode11	HQ_representative_families	208	prefix_curve	207	3.6072568144133057	0.14093484615482976			15.0
singlecell_barcode11	HQ_representative_families	208	prefix_curve	208	3.607267344275996	0.1409348460993908			16.0
singlecell_barcode11	HQ_representative_families	208	prefix_curve	208	3.607267344275996	0.1409348460993908			17.0
singlecell_barcode11	HQ_representative_families	208	prefix_curve	208	3.607267344275996	0.1409348460993908			18.0
singlecell_barcode11	HQ_representative_families	208	prefix_curve	208	3.607267344275996	0.1409348460993908			19.0
singlecell_barcode11	HQ_representative_families	208	prefix_curve	208	3.607267344275996	0.1409348460993908			20.0
singlecell_barcode11	HQ_representative_families	208	prefix_curve	208	3.607267344275996	0.1409348460993908			21.0
singlecell_barcode11	HQ_representative_families	208	prefix_curve	208	3.607267344275996	0.1409348460993908			22.0
singlecell_barcode11	HQ_representative_families	208	prefix_curve	208	3.607267344275996	0.1409348460993908			23.0
singlecell_barcode11	HQ_representative_families	208	prefix_curve	208	3.607267344275996	0.1409348460993908			24.0
singlecell_barcode11	HQ_representative_families	208	prefix_curve	208	3.607267344275996	0.1409348460993908			25.0
singlecell_barcode11	HQ_representative_families	208	prefix_curve	208	3.607267344275996	0.1409348460993908			26.0
singlecell_barcode11	C4_observation_groups	5183	C4_canonical_prefix8	3623	6.690036565895966	0.05926796455273761				31010.0
singlecell_barcode11	C4_observation_groups	5183	C4_canonical_full	4160	6.943542174250282	0.056237959252307644				31010.0
legacy_fixed_69_cross_layer_intersection	equal_unique_states_no_cross_layer_molecule_pooling	69	length_only	10	2.2155838176623446	0.2946859903381643	2.2155838176623446	3.8929406391158237
legacy_fixed_69_cross_layer_intersection	equal_unique_states_no_cross_layer_molecule_pooling	69	prefix8_visible_only	31	4.51605845900061	0.06406217181264436	2.2155838176623446	3.8929406391158237
legacy_fixed_69_cross_layer_intersection	equal_unique_states_no_cross_layer_molecule_pooling	69	prefix8_plus_full_length_explicit_secondary	65	5.981642029210582	0.016593152699012813	2.2155838176623446	3.8929406391158237
legacy_fixed_69_cross_layer_intersection	equal_unique_states_no_cross_layer_molecule_pooling	69	complete_pattern_and_length	69	6.108524456778168	0.014492753623188403	2.2155838176623446	3.8929406391158237
legacy_fixed_69_cross_layer_intersection	equal_unique_states_no_cross_layer_molecule_pooling	69	prefix_curve	2	0.8865408928220899	0.5765595463137996			1.0
legacy_fixed_69_cross_layer_intersection	equal_unique_states_no_cross_layer_molecule_pooling	69	prefix_curve	4	1.755048522723492	0.3387943709304768			2.0
legacy_fixed_69_cross_layer_intersection	equal_unique_states_no_cross_layer_molecule_pooling	69	prefix_curve	8	2.4401169079884513	0.2509976895610166			3.0
legacy_fixed_69_cross_layer_intersection	equal_unique_states_no_cross_layer_molecule_pooling	69	prefix_curve	13	3.021174232538925	0.19260659525309812			4.0
legacy_fixed_69_cross_layer_intersection	equal_unique_states_no_cross_layer_molecule_pooling	69	prefix_curve	21	3.653075138306206	0.14009661835748793			5.0
legacy_fixed_69_cross_layer_intersection	equal_unique_states_no_cross_layer_molecule_pooling	69	prefix_curve	24	3.9495695740139944	0.111531190926276			6.0
legacy_fixed_69_cross_layer_intersection	equal_unique_states_no_cross_layer_molecule_pooling	69	prefix_curve	27	4.264574465224278	0.07834488552825035			7.0
legacy_fixed_69_cross_layer_intersection	equal_unique_states_no_cross_layer_molecule_pooling	69	prefix_curve	31	4.51605845900061	0.06406217181264436			8.0
legacy_fixed_69_cross_layer_intersection	equal_unique_states_no_cross_layer_molecule_pooling	69	prefix_curve	34	4.690724669592261	0.053980256248687256			9.0
legacy_fixed_69_cross_layer_intersection	equal_unique_states_no_cross_layer_molecule_pooling	69	prefix_curve	49	5.314408695626413	0.035916824196597356			10.0
legacy_fixed_69_cross_layer_intersection	equal_unique_states_no_cross_layer_molecule_pooling	69	prefix_curve	59	5.673741848082516	0.02751522789329973			11.0
legacy_fixed_69_cross_layer_intersection	equal_unique_states_no_cross_layer_molecule_pooling	69	prefix_curve	63	5.823720334250585	0.02331442974165092			12.0
legacy_fixed_69_cross_layer_intersection	equal_unique_states_no_cross_layer_molecule_pooling	69	prefix_curve	64	5.883745108889373	0.020793950850661623			13.0
legacy_fixed_69_cross_layer_intersection	equal_unique_states_no_cross_layer_molecule_pooling	69	prefix_curve	65	5.94026879772836	0.018693551774837225			14.0
legacy_fixed_69_cross_layer_intersection	equal_unique_states_no_cross_layer_molecule_pooling	69	prefix_curve	66	5.992582427792661	0.017013232514177697			15.0
legacy_fixed_69_cross_layer_intersection	equal_unique_states_no_cross_layer_molecule_pooling	69	prefix_curve	67	6.039613043703336	0.01575299306868305			16.0
legacy_fixed_69_cross_layer_intersection	equal_unique_states_no_cross_layer_molecule_pooling	69	prefix_curve	67	6.039613043703336	0.01575299306868305			17.0
legacy_fixed_69_cross_layer_intersection	equal_unique_states_no_cross_layer_molecule_pooling	69	prefix_curve	68	6.079538949531791	0.014912833438353285			18.0
legacy_fixed_69_cross_layer_intersection	equal_unique_states_no_cross_layer_molecule_pooling	69	prefix_curve	69	6.108524456778168	0.014492753623188403			19.0
legacy_fixed_69_cross_layer_intersection	equal_unique_states_no_cross_layer_molecule_pooling	69	prefix_curve	69	6.108524456778168	0.014492753623188403			20.0
same_supported_indel_comparison	equal_unique_states	73	indel_identity_hidden	67	6.025440997236183	0.01595045974854569
same_supported_indel_comparison	equal_unique_states	73	indel_identity_available	73	6.189824558880018	0.013698630136986297
same_supported_indel_comparison	pooled_spot_UMI	73	indel_identity_hidden	67	3.265185366929706	0.18165789977245242
same_supported_indel_comparison	pooled_spot_UMI	73	indel_identity_available	73	3.2881839490231535	0.1807261881714547
all_model_eligible_endpoints	equal_unique_states	183	binary_length_masks	147	7.068844988498157	0.008450535996894503
all_model_eligible_endpoints	equal_unique_states	183	exact_endpoint_identity	183	7.5156998382840445	0.00546448087431694
all_model_eligible_endpoints	pooled_spot_UMI	183	binary_length_masks	147	3.369381990569622	0.17791170322333505
all_model_eligible_endpoints	pooled_spot_UMI	183	exact_endpoint_identity	183	3.4047914024714494	0.17696165946251688
