## Supplementary material for "Self-extending DNA recording with stochastic and programmed writing": Source Data: model_summary.csv

configuration	records	candidate_opportunities	shared_chemistry_admissible	admissible	mechanical_exclusions	near_best_links	unique_best_targets	tied_best_targets	unplaced_targets	median_near_candidates	max_near_candidates	SCC_components	multi_record_uncertainty_components	records_in_cyclic_or_equivalent_components	distinct_supported_undirected_pairs
full_indel_on_independent	183	33306	12460	12460	0	4990	51	132	0	24.0	72	16	5	172	2887
full_indel_on_ordered	183	33306	12460	8748	3712	4037	49	133	1	19.0	63	64	7	126	2755
full_indel_off_independent	183	33306	12460	12460	0	5166	48	135	0	25.0	72	16	5	172	3001
full_indel_off_ordered	183	33306	12460	8748	3712	4163	46	136	1	19.0	63	64	7	126	2863
prefix8_canonical_independent	102	10302	2793	2793	0	1052	33	69	0	9.5	22	33	19	88	731
prefix8_canonical_ordered	102	10302	2793	2353	440	862	45	56	1	8.0	22	69	20	53	668
full_canonical_independent	102	10302	2762	2762	0	801	45	57	0	7.0	15	35	19	86	562
full_canonical_ordered	102	10302	2762	1625	1137	523	67	34	1	5.0	11	102	0	0	438
