## Supplementary material for "Self-extending DNA recording with stochastic and programmed writing": Source Data: ordered_condensed_hypothesis_DAG.csv

source_component	target_component
3	2
6	3
6	5
9	8
10	7
10	8
10	9
11	7
11	10
13	2
13	3
13	4
13	5
13	6
13	7
13	8
13	9
13	10
13	11
13	12
14	0
14	1
14	4
14	13
17	15
17	16
19	18
20	18
20	19
21	0
21	15
21	16
21	17
21	19
21	20
24	23
25	2
25	3
25	22
25	24
26	4
27	13
28	4
28	13
28	22
28	24
28	25
28	26
28	27
29	0
29	14
29	15
29	16
29	17
29	20
29	21
29	25
29	26
29	28
31	8
32	5
32	8
32	31
33	5
33	31
33	32
35	10
35	13
39	11
39	13
39	35
39	38
40	8
40	31
41	12
41	31
41	40
42	0
42	1
42	2
42	3
42	4
42	5
42	6
42	7
42	8
42	9
42	10
42	11
42	12
42	13
42	14
42	16
42	17
42	19
42	20
42	21
42	22
42	24
42	25
42	26
42	27
42	28
42	29
42	30
42	31
42	32
42	33
42	34
42	35
42	36
42	37
42	38
42	39
42	40
42	41
43	16
43	42
44	9
44	13
44	31
44	36
44	37
44	42
45	13
45	42
45	44
46	20
46	42
46	45
47	10
47	13
47	40
47	42
47	44
48	4
48	13
48	42
48	44
48	47
49	35
49	42
49	44
49	47
50	0
50	14
50	42
50	48
50	49
51	42
51	47
52	11
52	13
52	21
52	25
52	26
52	28
52	29
52	38
52	39
52	41
52	42
52	43
52	44
52	45
52	46
52	47
52	48
52	49
52	50
52	51
53	40
53	42
53	44
53	47
54	42
54	48
54	53
55	14
55	42
55	48
55	49
55	50
55	53
55	54
56	41
56	42
56	45
56	51
56	52
56	53
57	28
57	42
57	48
57	52
57	53
57	54
57	56
58	39
58	42
58	49
58	52
58	53
58	56
59	42
59	43
59	46
59	50
59	52
59	54
59	55
59	57
59	58
60	45
60	51
60	52
60	53
60	54
60	56
60	57
61	43
61	46
61	52
61	55
61	57
61	58
61	59
61	60
62	54
62	57
62	60
63	55
63	58
63	59
63	61
63	62
