## Supplementary material for "Self-extending DNA recording with stochastic and programmed writing": Source Data: robustness_summary.csv

perturbation	rate	model	replicates	median_coverage	median_jaccard	q10_jaccard	q90_jaccard	median_baseline_retention	median_unplaced
pooled_UMI_dropout_frozen_calls	0.1	independent	50	0.9453551912568307	0.991268166335071	0.9838635643015101	0.9963983144947351	1.0	0.0
pooled_UMI_dropout_frozen_calls	0.1	ordered	50	0.9453551912568307	0.993881308120655	0.9856146140705079	0.998881511185043	1.0	1.0
pooled_UMI_dropout_frozen_calls	0.2	independent	50	0.8961748633879781	0.9810443089221438	0.9713800694989675	0.9903163847166737	1.0	0.0
pooled_UMI_dropout_frozen_calls	0.2	ordered	50	0.8961748633879781	0.9851842947206081	0.97535284169528	0.9943799492720956	1.0	1.0
pooled_UMI_dropout_frozen_calls	0.4	independent	50	0.7814207650273224	0.9609445005814952	0.9399202090084433	0.9744085378661798	1.0	0.0
pooled_UMI_dropout_frozen_calls	0.4	ordered	50	0.7814207650273224	0.9715708733006188	0.9498491573728874	0.9855296467845185	1.0	1.0
position_mask_preserving_order	0.05	independent	50	1.0	0.7768660163815726	0.7413931567976471	0.826418479974432	0.9487975951903808	0.0
position_mask_preserving_order	0.05	ordered	50	1.0	0.7884091344296298	0.7508928842976438	0.8372610854752214	0.9500866980431013	1.0
position_mask_preserving_order	0.1	independent	50	1.0	0.6558233981173509	0.6272155265236173	0.6801116285261967	0.9299599198396793	0.0
position_mask_preserving_order	0.1	ordered	50	1.0	0.6700546095415194	0.6385295977852425	0.6978856836908288	0.9316324002972505	1.0
position_mask_preserving_order	0.2	independent	50	1.0	0.47910399048192676	0.4564095261393692	0.5098764565613023	0.8967935871743486	0.0
position_mask_preserving_order	0.2	ordered	50	1.0	0.5022052254371079	0.4738271760211525	0.5330574979224877	0.9030220460738172	1.0
technical_library_barcode12	0.0	independent	1	0.8524590163934426	0.979412655161974	0.979412655161974	0.979412655161974	1.0	0.0
technical_library_barcode12	0.0	ordered	1	0.8524590163934426	0.9828440716736562	0.9828440716736562	0.9828440716736562	1.0	1.0
technical_library_barcode13	0.0	independent	1	0.5628415300546448	0.9109742441209406	0.9109742441209406	0.9109742441209406	1.0	0.0
technical_library_barcode13	0.0	ordered	1	0.5628415300546448	0.9175704989154013	0.9175704989154013	0.9175704989154013	1.0	1.0
