## Supplementary material for "Self-extending DNA recording with stochastic and programmed writing": Source Data: simulation_paired_differences.csv

scenario	metric	mean_paired_delta	median_paired_delta	n_positive	n_equal	n_negative
contraction_reediting	true_ancestor_retention	-0.07524650187616763	-0.053146430012101675	0	1	19
contraction_reediting	true_ancestor_exclusion	0.07524650187616763	0.05314643001210165	19	1	0
contraction_reediting	closest_sampled_ancestor_retention	-0.09917719659750847	-0.09252136752136753	0	1	19
contraction_reediting	false_pair_admissibility	-0.07168021032436309	-0.06561859360255118	0	0	20
contraction_reediting	near_candidate_precision	0.14563003912854655	0.15452732836673322	20	0	0
contraction_reediting	unique_best_error_rate	-0.1330256192708033	-0.1315813759204212	0	0	20
contraction_reediting	target_coverage	-0.009240193811104459	0.0	0	13	7
dropout_error	true_ancestor_retention	-0.018050715851564657	-0.013960604322050152	0	7	13
dropout_error	true_ancestor_exclusion	0.018050715851564654	0.01396060432205011	13	7	0
dropout_error	closest_sampled_ancestor_retention	-0.03298049733801002	-0.02786377708978327	0	7	13
dropout_error	false_pair_admissibility	-0.089171405248076	-0.08536403761106946	0	0	20
dropout_error	near_candidate_precision	0.08172454161741355	0.08040696002300834	20	0	0
dropout_error	unique_best_error_rate	-0.09254017426717452	-0.08485829959514168	2	0	18
dropout_error	target_coverage	-0.011803889058568584	0.0	0	16	4
ideal_terminal	true_ancestor_retention	0.0	0.0	0	20	0
ideal_terminal	true_ancestor_exclusion	0.0	0.0	0	20	0
ideal_terminal	closest_sampled_ancestor_retention	0.0	0.0	0	20	0
ideal_terminal	false_pair_admissibility	-0.06976034878964875	-0.06087952268834796	0	0	20
ideal_terminal	near_candidate_precision	0.1460776824556987	0.13692828469704738	20	0	0
ideal_terminal	unique_best_error_rate	-0.1430758223005375	-0.14752791068580545	0	0	20
ideal_terminal	target_coverage	-0.0029237883832778423	0.0	0	17	3
saturation_homoplasy	true_ancestor_retention	0.0	0.0	0	20	0
saturation_homoplasy	true_ancestor_exclusion	0.0	0.0	0	20	0
saturation_homoplasy	closest_sampled_ancestor_retention	0.0	0.0	0	20	0
saturation_homoplasy	false_pair_admissibility	-0.2557981715914069	-0.25604948192854515	0	0	20
saturation_homoplasy	near_candidate_precision	0.038996305178542794	0.033107438053839915	20	0	0
saturation_homoplasy	unique_best_error_rate	-0.058360957360991006	-0.04586834733893558	1	6	13
saturation_homoplasy	target_coverage	0.0	0.0	0	20	0
wide_window_delayed	true_ancestor_retention	-0.18037054798267946	-0.1900475543478261	0	0	20
wide_window_delayed	true_ancestor_exclusion	0.18037054798267946	0.19004755434782608	20	0	0
wide_window_delayed	closest_sampled_ancestor_retention	-0.21783761270168395	-0.22118794326241137	0	0	20
wide_window_delayed	false_pair_admissibility	-0.08104024094316248	-0.07752491773421655	0	0	20
wide_window_delayed	near_candidate_precision	0.23131764274172406	0.2277687648712957	20	0	0
wide_window_delayed	unique_best_error_rate	-0.21696403403704495	-0.21951763563620535	0	0	20
wide_window_delayed	target_coverage	-0.010081515067768276	-0.008928571428571452	0	10	10
