## Supplementary material for "Self-extending DNA recording with stochastic and programmed writing": Source Data: simulation_replicates.csv

scenario	replicate	seed	model	observed_nodes	true_ancestor_pairs	true_ancestor_retention	true_ancestor_exclusion	closest_sampled_ancestor_retention	false_pair_admissibility	near_candidate_precision	near_true_ancestor_recall	unique_best_targets	wrong_unique_best_targets	unique_best_error_rate	target_coverage	near_links
ideal_terminal	0	2026092713	independent	46	95	1.0	0.0	1.0	0.1888607594936709	0.17391304347826086	0.25263157894736843	34	21	0.6176470588235294	0.9782608695652174	138
ideal_terminal	0	2026092713	ordered	46	95	1.0	0.0	1.0	0.09974683544303797	0.28888888888888886	0.2736842105263158	38	21	0.5526315789473685	0.9782608695652174	90
ideal_terminal	1	2026092714	independent	51	167	1.0	0.0	1.0	0.15778430549727235	0.2578125	0.19760479041916168	39	25	0.6410256410256411	0.9803921568627451	128
ideal_terminal	1	2026092714	ordered	51	167	1.0	0.0	1.0	0.09735627360469996	0.3673469387755102	0.2155688622754491	39	18	0.46153846153846156	0.9803921568627451	98
ideal_terminal	2	2026092715	independent	48	118	1.0	0.0	1.0	0.1520112254443405	0.24390243902439024	0.2542372881355932	30	19	0.6333333333333333	0.9791666666666666	123
ideal_terminal	2	2026092715	ordered	48	118	1.0	0.0	1.0	0.052385406922357346	0.3723404255319149	0.2966101694915254	34	18	0.5294117647058824	0.9791666666666666	94
ideal_terminal	3	2026092716	independent	43	106	1.0	0.0	1.0	0.07823529411764706	0.3055555555555556	0.20754716981132076	36	21	0.5833333333333334	0.9767441860465116	72
ideal_terminal	3	2026092716	ordered	43	106	1.0	0.0	1.0	0.03470588235294118	0.45614035087719296	0.24528301886792453	38	17	0.4473684210526316	0.9767441860465116	57
ideal_terminal	4	2026092717	independent	48	140	1.0	0.0	1.0	0.0883742911153119	0.35454545454545455	0.2785714285714286	30	17	0.5666666666666667	0.9791666666666666	110
ideal_terminal	4	2026092717	ordered	48	140	1.0	0.0	1.0	0.06049149338374291	0.4835164835164835	0.3142857142857143	33	16	0.48484848484848486	0.9791666666666666	91
ideal_terminal	5	2026092718	independent	48	124	1.0	0.0	1.0	0.0975609756097561	0.25984251968503935	0.2661290322580645	40	25	0.625	0.9791666666666666	127
ideal_terminal	5	2026092718	ordered	48	124	1.0	0.0	1.0	0.039868667917448405	0.4659090909090909	0.33064516129032256	43	23	0.5348837209302325	0.9791666666666666	88
ideal_terminal	6	2026092719	independent	48	138	1.0	0.0	1.0	0.13031161473087818	0.308411214953271	0.2391304347826087	37	24	0.6486486486486487	1.0	107
ideal_terminal	6	2026092719	ordered	48	138	1.0	0.0	1.0	0.07223796033994334	0.4931506849315068	0.2608695652173913	41	19	0.4634146341463415	1.0	73
ideal_terminal	7	2026092720	independent	53	183	1.0	0.0	1.0	0.1535172949863972	0.35294117647058826	0.26229508196721313	33	19	0.5757575757575758	1.0	136
ideal_terminal	7	2026092720	ordered	53	183	1.0	0.0	1.0	0.06568208317139526	0.5045871559633027	0.3005464480874317	36	15	0.4166666666666667	0.9811320754716981	109
ideal_terminal	8	2026092721	independent	53	155	1.0	0.0	1.0	0.14225297962322184	0.27419354838709675	0.32903225806451614	36	22	0.6111111111111112	0.9811320754716981	186
ideal_terminal	8	2026092721	ordered	53	155	1.0	0.0	1.0	0.03537101114955786	0.47413793103448276	0.3548387096774194	40	18	0.45	0.9811320754716981	116
ideal_terminal	9	2026092722	independent	47	108	1.0	0.0	1.0	0.12755598831548198	0.19047619047619047	0.2222222222222222	31	22	0.7096774193548387	0.9787234042553191	126
ideal_terminal	9	2026092722	ordered	47	108	1.0	0.0	1.0	0.0691333982473223	0.29411764705882354	0.2777777777777778	32	22	0.6875	0.9787234042553191	102
ideal_terminal	10	2026092723	independent	51	147	1.0	0.0	1.0	0.11610486891385768	0.264	0.22448979591836735	39	30	0.7692307692307693	1.0	125
ideal_terminal	10	2026092723	ordered	51	147	1.0	0.0	1.0	0.056179775280898875	0.422680412371134	0.2789115646258503	38	20	0.5263157894736842	0.9803921568627451	97
ideal_terminal	11	2026092724	independent	52	173	1.0	0.0	1.0	0.11093182734973779	0.36752136752136755	0.24855491329479767	40	17	0.425	0.9807692307692307	117
ideal_terminal	11	2026092724	ordered	52	173	1.0	0.0	1.0	0.02944735780556676	0.6455696202531646	0.2947976878612717	45	11	0.24444444444444444	0.9807692307692307	79
ideal_terminal	12	2026092725	independent	48	105	1.0	0.0	1.0	0.19479311947931194	0.2781954887218045	0.3523809523809524	32	22	0.6875	0.9791666666666666	133
ideal_terminal	12	2026092725	ordered	48	105	1.0	0.0	1.0	0.07624360762436076	0.38461538461538464	0.38095238095238093	35	21	0.6	0.9791666666666666	104
ideal_terminal	13	2026092726	independent	50	151	1.0	0.0	1.0	0.11918225315354503	0.2689075630252101	0.2119205298013245	38	21	0.5526315789473685	0.98	119
ideal_terminal	13	2026092726	ordered	50	151	1.0	0.0	1.0	0.05785123966942149	0.41379310344827586	0.23841059602649006	42	18	0.42857142857142855	0.98	87
ideal_terminal	14	2026092727	independent	50	139	1.0	0.0	1.0	0.08567719601903938	0.31868131868131866	0.20863309352517986	42	23	0.5476190476190477	1.0	91
ideal_terminal	14	2026092727	ordered	50	139	1.0	0.0	1.0	0.07269580268282129	0.41975308641975306	0.2446043165467626	41	18	0.43902439024390244	1.0	81
ideal_terminal	15	2026092728	independent	42	91	1.0	0.0	1.0	0.11220110361741263	0.1743119266055046	0.2087912087912088	30	25	0.8333333333333334	0.9761904761904762	109
ideal_terminal	15	2026092728	ordered	42	91	1.0	0.0	1.0	0.05702023298589822	0.26506024096385544	0.24175824175824176	35	22	0.6285714285714286	0.9761904761904762	83
ideal_terminal	16	2026092729	independent	51	160	1.0	0.0	1.0	0.17949790794979079	0.26666666666666666	0.225	38	25	0.6578947368421053	0.9803921568627451	135
ideal_terminal	16	2026092729	ordered	51	160	1.0	0.0	1.0	0.07364016736401674	0.42990654205607476	0.2875	43	20	0.46511627906976744	0.9803921568627451	107
ideal_terminal	17	2026092730	independent	51	156	1.0	0.0	1.0	0.10317460317460317	0.28	0.22435897435897437	35	21	0.6	0.9803921568627451	125
ideal_terminal	17	2026092730	ordered	51	156	1.0	0.0	1.0	0.07393483709273183	0.35353535353535354	0.22435897435897437	39	21	0.5384615384615384	0.9803921568627451	99
ideal_terminal	18	2026092731	independent	50	136	1.0	0.0	1.0	0.1957649092480553	0.273972602739726	0.29411764705882354	35	23	0.6571428571428571	1.0	146
ideal_terminal	18	2026092731	ordered	50	136	1.0	0.0	1.0	0.07951598962834917	0.39814814814814814	0.3161764705882353	41	18	0.43902439024390244	0.98	108
ideal_terminal	19	2026092732	independent	47	98	1.0	0.0	1.0	0.10562015503875968	0.2073170731707317	0.3469387755102041	37	28	0.7567567567567568	0.9787234042553191	164
ideal_terminal	19	2026092732	ordered	47	98	1.0	0.0	1.0	0.040697674418604654	0.4095238095238095	0.4387755102040816	36	18	0.5	0.9787234042553191	105
wide_window_delayed	0	2026093713	independent	47	138	1.0	0.0	1.0	0.1625494071146245	0.17857142857142858	0.2898550724637681	28	25	0.8928571428571429	0.9787234042553191	224
wide_window_delayed	0	2026093713	ordered	47	138	0.9565217391304348	0.043478260869565216	0.9130434782608695	0.0716403162055336	0.35507246376811596	0.35507246376811596	32	24	0.75	0.9787234042553191	138
wide_window_delayed	1	2026093714	independent	52	176	1.0	0.0	1.0	0.14499192245557352	0.3037037037037037	0.23295454545454544	38	27	0.7105263157894737	1.0	135
wide_window_delayed	1	2026093714	ordered	52	176	0.6590909090909091	0.3409090909090909	0.7058823529411765	0.04079159935379645	0.4946236559139785	0.26136363636363635	42	23	0.5476190476190477	0.9807692307692307	93
wide_window_delayed	2	2026093715	independent	46	136	1.0	0.0	1.0	0.16752843846949328	0.24603174603174602	0.22794117647058823	39	31	0.7948717948717948	1.0	126
wide_window_delayed	2	2026093715	ordered	46	136	0.8014705882352942	0.19852941176470587	0.7333333333333333	0.05170630816959669	0.5048543689320388	0.38235294117647056	41	23	0.5609756097560976	0.9782608695652174	103
wide_window_delayed	3	2026093716	independent	50	127	1.0	0.0	1.0	0.12871287128712872	0.2733812949640288	0.2992125984251969	37	23	0.6216216216216216	1.0	139
wide_window_delayed	3	2026093716	ordered	50	127	0.9133858267716536	0.08661417322834646	0.8367346938775511	0.03529918209212225	0.6477272727272727	0.44881889763779526	46	18	0.391304347826087	0.98	88
wide_window_delayed	4	2026093717	independent	50	141	1.0	0.0	1.0	0.16717193590298832	0.208955223880597	0.2978723404255319	31	24	0.7741935483870968	0.98	201
wide_window_delayed	4	2026093717	ordered	50	141	0.8723404255319149	0.1276595744680851	0.8367346938775511	0.04677349501948896	0.44166666666666665	0.375886524822695	40	22	0.55	0.98	120
wide_window_delayed	5	2026093718	independent	44	92	1.0	0.0	1.0	0.09555555555555556	0.28688524590163933	0.3804347826086957	27	17	0.6296296296296297	1.0	122
wide_window_delayed	5	2026093718	ordered	44	92	0.8152173913043478	0.18478260869565216	0.813953488372093	0.020555555555555556	0.5555555555555556	0.43478260869565216	31	10	0.3225806451612903	0.9772727272727273	72
wide_window_delayed	6	2026093719	independent	47	124	1.0	0.0	1.0	0.05593719332679097	0.2523364485981308	0.21774193548387097	39	28	0.717948717948718	0.9787234042553191	107
wide_window_delayed	6	2026093719	ordered	47	124	0.7983870967741935	0.20161290322580644	0.717391304347826	0.029931305201177625	0.4146341463414634	0.27419354838709675	43	25	0.5813953488372093	0.9787234042553191	82
wide_window_delayed	7	2026093720	independent	45	115	1.0	0.0	1.0	0.1195710455764075	0.25274725274725274	0.2	42	30	0.7142857142857143	1.0	91
wide_window_delayed	7	2026093720	ordered	45	115	0.8173913043478261	0.1826086956521739	0.7272727272727273	0.033780160857908845	0.4444444444444444	0.2782608695652174	42	20	0.47619047619047616	0.9777777777777777	72
wide_window_delayed	8	2026093721	independent	48	153	1.0	0.0	1.0	0.2677127912505944	0.22282608695652173	0.2679738562091503	28	23	0.8214285714285714	1.0	184
wide_window_delayed	8	2026093721	ordered	48	153	0.9019607843137255	0.09803921568627451	0.8085106382978723	0.12981455064194009	0.4016393442622951	0.3202614379084967	29	20	0.6896551724137931	1.0	122
wide_window_delayed	9	2026093722	independent	56	195	1.0	0.0	1.0	0.12235701906412479	0.37579617834394907	0.30256410256410254	41	28	0.6829268292682927	1.0	157
wide_window_delayed	9	2026093722	ordered	56	195	0.7487179487179487	0.2512820512820513	0.7454545454545455	0.04610051993067591	0.5877192982456141	0.3435897435897436	47	22	0.46808510638297873	0.9821428571428571	114
wide_window_delayed	10	2026093723	independent	52	157	1.0	0.0	1.0	0.13667334669338677	0.2671232876712329	0.2484076433121019	45	32	0.7111111111111111	1.0	146
wide_window_delayed	10	2026093723	ordered	52	157	0.7643312101910829	0.2356687898089172	0.6862745098039216	0.04168336673346693	0.5046728971962616	0.34394904458598724	48	25	0.5208333333333334	0.9807692307692307	107
wide_window_delayed	11	2026093724	independent	47	137	1.0	0.0	1.0	0.10765432098765432	0.25742574257425743	0.1897810218978102	37	26	0.7027027027027027	1.0	101
wide_window_delayed	11	2026093724	ordered	47	137	0.7518248175182481	0.24817518248175183	0.6956521739130435	0.035555555555555556	0.5671641791044776	0.2773722627737226	34	18	0.5294117647058824	1.0	67
wide_window_delayed	12	2026093725	independent	53	146	1.0	0.0	1.0	0.09770114942528736	0.27717391304347827	0.3493150684931507	38	29	0.7631578947368421	0.9811320754716981	184
wide_window_delayed	12	2026093725	ordered	53	146	0.9383561643835616	0.06164383561643835	0.8846153846153846	0.03371647509578544	0.5	0.3904109589041096	47	25	0.5319148936170213	0.9811320754716981	114
wide_window_delayed	13	2026093726	independent	50	156	1.0	0.0	1.0	0.22319093286835223	0.18061674008810572	0.26282051282051283	30	23	0.7666666666666667	1.0	227
wide_window_delayed	13	2026093726	ordered	50	156	0.9166666666666666	0.08333333333333333	0.8571428571428571	0.11072362685265912	0.2857142857142857	0.2692307692307692	32	20	0.625	1.0	147
wide_window_delayed	14	2026093727	independent	52	175	1.0	0.0	1.0	0.1065805409769883	0.25757575757575757	0.19428571428571428	41	27	0.6585365853658537	0.9807692307692307	132
wide_window_delayed	14	2026093727	ordered	52	175	0.8914285714285715	0.10857142857142857	0.9019607843137255	0.03714170367379895	0.47674418604651164	0.2342857142857143	44	19	0.4318181818181818	0.9807692307692307	86
wide_window_delayed	15	2026093728	independent	51	146	1.0	0.0	1.0	0.0694675540765391	0.41	0.2808219178082192	45	24	0.5333333333333333	1.0	100
wide_window_delayed	15	2026093728	ordered	51	146	0.7671232876712328	0.2328767123287671	0.68	0.01747088186356073	0.6521739130434783	0.3082191780821918	48	18	0.375	0.9803921568627451	69
wide_window_delayed	16	2026093729	independent	48	141	1.0	0.0	1.0	0.08321513002364066	0.30612244897959184	0.2127659574468085	42	27	0.6428571428571429	1.0	98
wide_window_delayed	16	2026093729	ordered	48	141	0.7588652482269503	0.24113475177304963	0.7659574468085106	0.04680851063829787	0.5217391304347826	0.2553191489361702	46	22	0.4782608695652174	0.9791666666666666	69
wide_window_delayed	17	2026093730	independent	49	128	1.0	0.0	1.0	0.07014388489208633	0.29896907216494845	0.2265625	41	27	0.6585365853658537	0.9795918367346939	97
wide_window_delayed	17	2026093730	ordered	49	128	0.8046875	0.1953125	0.7916666666666666	0.02877697841726619	0.5774647887323944	0.3203125	45	13	0.28888888888888886	0.9795918367346939	71
wide_window_delayed	18	2026093731	independent	55	197	1.0	0.0	1.0	0.09123692751532636	0.3880597014925373	0.2639593908629442	47	28	0.5957446808510638	1.0	134
wide_window_delayed	18	2026093731	ordered	55	197	0.6751269035532995	0.3248730964467005	0.6666666666666666	0.017670393076090876	0.6521739130434783	0.30456852791878175	48	11	0.22916666666666666	0.9818181818181818	92
wide_window_delayed	19	2026093732	independent	49	131	1.0	0.0	1.0	0.1044574515983791	0.28865979381443296	0.21374045801526717	40	26	0.65	0.9795918367346939	97
wide_window_delayed	19	2026093732	ordered	49	131	0.8396946564885496	0.16030534351145037	0.875	0.025664115263394866	0.5735294117647058	0.29770992366412213	45	16	0.35555555555555557	0.9795918367346939	68
saturation_homoplasy	0	2026094713	independent	38	55	1.0	0.0	1.0	0.5514433752775721	0.025	0.18181818181818182	15	14	0.9333333333333333	0.9736842105263158	400
saturation_homoplasy	0	2026094713	ordered	38	55	1.0	0.0	1.0	0.28053293856402667	0.046511627906976744	0.18181818181818182	16	14	0.875	0.9736842105263158	215
saturation_homoplasy	1	2026094714	independent	39	56	1.0	0.0	1.0	0.5252454417952315	0.03184713375796178	0.17857142857142858	14	10	0.7142857142857143	0.9743589743589743	314
saturation_homoplasy	1	2026094714	ordered	39	56	1.0	0.0	1.0	0.2061711079943899	0.08571428571428572	0.21428571428571427	15	10	0.6666666666666666	0.9743589743589743	140
saturation_homoplasy	2	2026094715	independent	37	50	1.0	0.0	1.0	0.26365054602184085	0.05755395683453238	0.16	23	20	0.8695652173913043	0.972972972972973	139
saturation_homoplasy	2	2026094715	ordered	37	50	1.0	0.0	1.0	0.10452418096723869	0.15384615384615385	0.24	27	20	0.7407407407407407	0.972972972972973	78
saturation_homoplasy	3	2026094716	independent	38	49	1.0	0.0	1.0	0.5512159174649963	0.03986710963455149	0.24489795918367346	14	12	0.8571428571428571	0.9736842105263158	301
saturation_homoplasy	3	2026094716	ordered	38	49	1.0	0.0	1.0	0.24097273397199706	0.07100591715976332	0.24489795918367346	13	11	0.8461538461538461	0.9736842105263158	169
saturation_homoplasy	4	2026094717	independent	39	61	1.0	0.0	1.0	0.3969035890218156	0.06808510638297872	0.26229508196721313	19	15	0.7894736842105263	0.9743589743589743	235
saturation_homoplasy	4	2026094717	ordered	39	61	1.0	0.0	1.0	0.11048557353976073	0.15447154471544716	0.3114754098360656	21	14	0.6666666666666666	0.9743589743589743	123
saturation_homoplasy	5	2026094718	independent	38	49	1.0	0.0	1.0	0.4760501105379514	0.016483516483516484	0.12244897959183673	6	5	0.8333333333333334	0.9736842105263158	364
saturation_homoplasy	5	2026094718	ordered	38	49	1.0	0.0	1.0	0.29771554900515845	0.03553299492385787	0.14285714285714285	6	4	0.6666666666666666	0.9736842105263158	197
saturation_homoplasy	6	2026094719	independent	41	90	1.0	0.0	1.0	0.5470967741935484	0.019801980198019802	0.06666666666666667	23	20	0.8695652173913043	0.975609756097561	303
saturation_homoplasy	6	2026094719	ordered	41	90	1.0	0.0	1.0	0.3470967741935484	0.054878048780487805	0.1	23	19	0.8260869565217391	0.975609756097561	164
saturation_homoplasy	7	2026094720	independent	43	85	1.0	0.0	1.0	0.4973852411388727	0.04336734693877551	0.2	12	12	1.0	0.9767441860465116	392
saturation_homoplasy	7	2026094720	ordered	43	85	1.0	0.0	1.0	0.18768158047646716	0.0891089108910891	0.21176470588235294	15	13	0.8666666666666667	0.9767441860465116	202
saturation_homoplasy	8	2026094721	independent	36	51	1.0	0.0	1.0	0.6162117452440034	0.022813688212927757	0.11764705882352941	20	17	0.85	0.9722222222222222	263
saturation_homoplasy	8	2026094721	ordered	36	51	1.0	0.0	1.0	0.2746071133167907	0.05042016806722689	0.11764705882352941	20	17	0.85	0.9722222222222222	119
saturation_homoplasy	9	2026094722	independent	39	62	1.0	0.0	1.0	0.7323943661971831	0.014414414414414415	0.12903225806451613	2	2	1.0	0.9743589743589743	555
saturation_homoplasy	9	2026094722	ordered	39	62	1.0	0.0	1.0	0.4697183098591549	0.027210884353741496	0.12903225806451613	2	2	1.0	0.9743589743589743	294
saturation_homoplasy	10	2026094723	independent	40	60	1.0	0.0	1.0	0.602	0.0325	0.21666666666666667	8	6	0.75	0.975	400
saturation_homoplasy	10	2026094723	ordered	40	60	1.0	0.0	1.0	0.24533333333333332	0.0718232044198895	0.21666666666666667	8	6	0.75	0.975	181
saturation_homoplasy	11	2026094724	independent	39	64	1.0	0.0	1.0	0.4301833568406206	0.025925925925925925	0.109375	16	12	0.75	0.9743589743589743	270
saturation_homoplasy	11	2026094724	ordered	39	64	1.0	0.0	1.0	0.17842031029619182	0.05194805194805195	0.125	17	12	0.7058823529411765	0.9743589743589743	154
saturation_homoplasy	12	2026094725	independent	41	92	1.0	0.0	1.0	0.7655038759689923	0.0226928895612708	0.16304347826086957	11	7	0.6363636363636364	0.975609756097561	661
saturation_homoplasy	12	2026094725	ordered	41	92	1.0	0.0	1.0	0.5051679586563308	0.0375	0.16304347826086957	11	7	0.6363636363636364	0.975609756097561	400
saturation_homoplasy	13	2026094726	independent	40	66	1.0	0.0	1.0	0.29049531459170014	0.0684931506849315	0.22727272727272727	19	13	0.6842105263157895	0.975	219
saturation_homoplasy	13	2026094726	ordered	40	66	1.0	0.0	1.0	0.15796519410977242	0.12781954887218044	0.25757575757575757	22	13	0.5909090909090909	0.975	133
saturation_homoplasy	14	2026094727	independent	37	59	1.0	0.0	1.0	0.5530243519245875	0.022653721682847898	0.11864406779661017	12	10	0.8333333333333334	0.972972972972973	309
saturation_homoplasy	14	2026094727	ordered	37	59	1.0	0.0	1.0	0.23409269442262373	0.04375	0.11864406779661017	12	10	0.8333333333333334	0.972972972972973	160
saturation_homoplasy	15	2026094728	independent	36	43	1.0	0.0	1.0	0.6368118323746919	0.01892744479495268	0.13953488372093023	13	13	1.0	0.9722222222222222	317
saturation_homoplasy	15	2026094728	ordered	36	43	1.0	0.0	1.0	0.4305669679539852	0.040229885057471264	0.16279069767441862	12	11	0.9166666666666666	0.9722222222222222	174
saturation_homoplasy	16	2026094729	independent	41	66	1.0	0.0	1.0	0.42947903430749684	0.05211726384364821	0.24242424242424243	20	15	0.75	0.975609756097561	307
saturation_homoplasy	16	2026094729	ordered	41	66	1.0	0.0	1.0	0.1937738246505718	0.0903954802259887	0.24242424242424243	22	17	0.7727272727272727	0.975609756097561	177
saturation_homoplasy	17	2026094730	independent	37	44	1.0	0.0	1.0	0.4277950310559006	0.033582089552238806	0.20454545454545456	12	9	0.75	0.972972972972973	268
saturation_homoplasy	17	2026094730	ordered	37	44	1.0	0.0	1.0	0.18012422360248448	0.0763888888888889	0.25	14	9	0.6428571428571429	0.972972972972973	144
saturation_homoplasy	18	2026094731	independent	40	75	1.0	0.0	1.0	0.4707070707070707	0.033210332103321034	0.12	17	15	0.8823529411764706	0.975	271
saturation_homoplasy	18	2026094731	ordered	40	75	1.0	0.0	1.0	0.22760942760942762	0.06428571428571428	0.12	17	15	0.8823529411764706	0.975	140
saturation_homoplasy	19	2026094732	independent	38	50	1.0	0.0	1.0	0.35398230088495575	0.03286384976525822	0.14	19	19	1.0	0.9736842105263158	213
saturation_homoplasy	19	2026094732	ordered	38	50	1.0	0.0	1.0	0.1290560471976401	0.08928571428571429	0.2	20	17	0.85	0.9736842105263158	112
contraction_reediting	0	2026095713	independent	48	123	0.8699186991869918	0.13008130081300814	0.8723404255319149	0.07266760431317393	0.3211009174311927	0.2845528455284553	38	25	0.6578947368421053	0.9791666666666666	109
contraction_reediting	0	2026095713	ordered	48	123	0.7967479674796748	0.2032520325203252	0.7659574468085106	0.027660571964369433	0.5185185185185185	0.34146341463414637	42	19	0.4523809523809524	0.9791666666666666	81
contraction_reediting	1	2026095714	independent	47	117	0.9230769230769231	0.07692307692307693	0.8695652173913043	0.06356968215158924	0.33663366336633666	0.2905982905982906	38	23	0.6052631578947368	0.9787234042553191	101
contraction_reediting	1	2026095714	ordered	47	117	0.7350427350427351	0.26495726495726496	0.6521739130434783	0.01613691931540342	0.59375	0.3247863247863248	39	14	0.358974358974359	0.9787234042553191	64
contraction_reediting	2	2026095715	independent	46	125	0.896	0.104	0.8888888888888888	0.1398457583547558	0.2631578947368421	0.24	38	24	0.631578947368421	0.9782608695652174	114
contraction_reediting	2	2026095715	ordered	46	125	0.88	0.12	0.8666666666666667	0.07506426735218509	0.4367816091954023	0.304	39	17	0.4358974358974359	0.9565217391304348	87
contraction_reediting	3	2026095716	independent	50	148	0.777027027027027	0.22297297297297297	0.7551020408163265	0.1993918331885317	0.25190839694656486	0.22297297297297297	33	23	0.696969696969697	0.98	131
contraction_reediting	3	2026095716	ordered	50	148	0.7702702702702703	0.22972972972972974	0.7346938775510204	0.13857515204170287	0.3627450980392157	0.25	35	21	0.6	0.98	102
contraction_reediting	4	2026095717	independent	48	139	0.8489208633093526	0.1510791366906475	0.8723404255319149	0.1506849315068493	0.3113207547169811	0.23741007194244604	43	24	0.5581395348837209	0.9791666666666666	106
contraction_reediting	4	2026095717	ordered	48	139	0.6330935251798561	0.3669064748201439	0.6170212765957447	0.06093528578176665	0.3764705882352941	0.2302158273381295	43	20	0.46511627906976744	0.9791666666666666	85
contraction_reediting	5	2026095718	independent	51	149	0.9530201342281879	0.04697986577181208	0.92	0.2436484798000833	0.20652173913043478	0.2550335570469799	32	19	0.59375	0.9803921568627451	184
contraction_reediting	5	2026095718	ordered	51	149	0.9530201342281879	0.04697986577181208	0.92	0.19200333194502292	0.2789115646258503	0.2751677852348993	33	16	0.48484848484848486	0.9803921568627451	147
contraction_reediting	6	2026095719	independent	46	120	0.8916666666666667	0.10833333333333334	0.8666666666666667	0.08461538461538462	0.3563218390804598	0.25833333333333336	41	26	0.6341463414634146	0.9782608695652174	87
contraction_reediting	6	2026095719	ordered	46	120	0.875	0.125	0.8444444444444444	0.043076923076923075	0.4931506849315068	0.3	41	23	0.5609756097560976	0.9565217391304348	73
contraction_reediting	7	2026095720	independent	50	158	0.9430379746835443	0.056962025316455694	0.8775510204081632	0.14267015706806283	0.24	0.26582278481012656	41	24	0.5853658536585366	0.98	175
contraction_reediting	7	2026095720	ordered	50	158	0.7848101265822784	0.21518987341772153	0.673469387755102	0.05017452006980803	0.39823008849557523	0.2848101265822785	43	23	0.5348837209302325	0.96	113
contraction_reediting	8	2026095721	independent	51	172	0.872093023255814	0.12790697674418605	0.88	0.11774600504625736	0.41346153846153844	0.25	45	22	0.4888888888888889	0.9803921568627451	104
contraction_reediting	8	2026095721	ordered	51	172	0.7965116279069767	0.20348837209302326	0.78	0.059293523969722456	0.5764705882352941	0.28488372093023256	47	15	0.3191489361702128	0.9803921568627451	85
contraction_reediting	9	2026095722	independent	50	146	0.8698630136986302	0.13013698630136986	0.8571428571428571	0.171875	0.27906976744186046	0.2465753424657534	36	19	0.5277777777777778	0.98	129
contraction_reediting	9	2026095722	ordered	50	146	0.7602739726027398	0.23972602739726026	0.7551020408163265	0.054253472222222224	0.45348837209302323	0.2671232876712329	38	15	0.39473684210526316	0.94	86
contraction_reediting	10	2026095723	independent	47	114	0.9473684210526315	0.05263157894736842	0.9347826086956522	0.2333984375	0.2366412213740458	0.2719298245614035	28	18	0.6428571428571429	1.0	131
contraction_reediting	10	2026095723	ordered	47	114	0.8070175438596491	0.19298245614035087	0.7608695652173914	0.11083984375	0.3469387755102041	0.2982456140350877	32	19	0.59375	0.9787234042553191	98
contraction_reediting	11	2026095724	independent	49	140	0.9285714285714286	0.07142857142857142	0.8541666666666666	0.10669077757685352	0.2318840579710145	0.22857142857142856	40	27	0.675	0.9795918367346939	138
contraction_reediting	11	2026095724	ordered	49	140	0.8857142857142857	0.11428571428571428	0.7708333333333334	0.04023508137432188	0.44086021505376344	0.29285714285714287	42	18	0.42857142857142855	0.9795918367346939	93
contraction_reediting	12	2026095725	independent	49	143	0.8741258741258742	0.1258741258741259	0.8125	0.08555907650520597	0.3153153153153153	0.24475524475524477	38	18	0.47368421052631576	0.9795918367346939	111
contraction_reediting	12	2026095725	ordered	49	143	0.8391608391608392	0.16083916083916083	0.7291666666666666	0.03576278859212313	0.43902439024390244	0.2517482517482518	42	17	0.40476190476190477	0.9795918367346939	82
contraction_reediting	13	2026095726	independent	46	111	0.990990990990991	0.009009009009009009	0.9777777777777777	0.1276161306789178	0.29292929292929293	0.26126126126126126	38	25	0.6578947368421053	0.9782608695652174	99
contraction_reediting	13	2026095726	ordered	46	111	0.9369369369369369	0.06306306306306306	0.8888888888888888	0.03624298111281266	0.4625	0.3333333333333333	40	23	0.575	0.9782608695652174	80
contraction_reediting	14	2026095727	independent	51	140	0.7642857142857142	0.2357142857142857	0.8	0.1087136929460581	0.3333333333333333	0.2714285714285714	42	25	0.5952380952380952	0.9803921568627451	114
contraction_reediting	14	2026095727	ordered	51	140	0.7142857142857143	0.2857142857142857	0.72	0.08381742738589211	0.4175824175824176	0.2714285714285714	43	20	0.46511627906976744	0.9411764705882353	91
contraction_reediting	15	2026095728	independent	51	134	0.9029850746268657	0.09701492537313433	0.88	0.18004966887417218	0.2119205298013245	0.23880597014925373	34	22	0.6470588235294118	0.9803921568627451	151
contraction_reediting	15	2026095728	ordered	51	134	0.8507462686567164	0.14925373134328357	0.78	0.06291390728476821	0.3627450980392157	0.27611940298507465	39	19	0.48717948717948717	0.9803921568627451	102
contraction_reediting	16	2026095729	independent	53	156	0.7948717948717948	0.20512820512820512	0.8076923076923077	0.1726923076923077	0.24050632911392406	0.24358974358974358	40	19	0.475	0.9811320754716981	158
contraction_reediting	16	2026095729	ordered	53	156	0.6858974358974359	0.3141025641025641	0.7115384615384616	0.07884615384615384	0.30833333333333335	0.23717948717948717	42	18	0.42857142857142855	0.9811320754716981	120
contraction_reediting	17	2026095730	independent	56	171	0.9707602339181286	0.029239766081871343	0.9636363636363636	0.12650395324853903	0.33088235294117646	0.2631578947368421	45	24	0.5333333333333333	0.9821428571428571	136
contraction_reediting	17	2026095730	ordered	56	171	0.9473684210526315	0.05263157894736842	0.9272727272727272	0.044001375042970095	0.47368421052631576	0.3157894736842105	41	16	0.3902439024390244	0.9821428571428571	114
contraction_reediting	18	2026095731	independent	48	138	0.9202898550724637	0.07971014492753623	0.9148936170212766	0.08404154863078375	0.2845528455284553	0.2536231884057971	37	21	0.5675675675675675	0.9791666666666666	123
contraction_reediting	18	2026095731	ordered	48	138	0.8985507246376812	0.10144927536231885	0.851063829787234	0.03635505193578848	0.45454545454545453	0.2898550724637681	41	17	0.4146341463414634	0.9791666666666666	88
contraction_reediting	19	2026095732	independent	48	103	0.9320388349514563	0.06796116504854369	0.9148936170212766	0.107756618671621	0.23846153846153847	0.30097087378640774	38	25	0.6578947368421053	0.9791666666666666	130
contraction_reediting	19	2026095732	ordered	48	103	0.8155339805825242	0.18446601941747573	0.7872340425531915	0.03994426381792847	0.41379310344827586	0.34951456310679613	40	18	0.45	0.9583333333333334	87
dropout_error	0	2026096713	independent	39	83	0.7710843373493976	0.2289156626506024	0.8157894736842105	0.14653323802716225	0.17857142857142858	0.24096385542168675	26	21	0.8076923076923077	0.9743589743589743	112
dropout_error	0	2026096713	ordered	39	83	0.7590361445783133	0.24096385542168675	0.7894736842105263	0.062187276626161546	0.25301204819277107	0.25301204819277107	27	18	0.6666666666666666	0.9743589743589743	83
dropout_error	1	2026096714	independent	42	93	0.9247311827956989	0.07526881720430108	0.8292682926829268	0.3505217925107428	0.04743083003952569	0.12903225806451613	22	19	0.8636363636363636	0.9761904761904762	253
dropout_error	1	2026096714	ordered	42	93	0.9139784946236559	0.08602150537634409	0.8048780487804879	0.20012277470841006	0.06417112299465241	0.12903225806451613	23	20	0.8695652173913043	0.9761904761904762	187
dropout_error	2	2026096715	independent	40	93	0.989247311827957	0.010752688172043012	0.9743589743589743	0.10906612133605999	0.23387096774193547	0.3118279569892473	26	19	0.7307692307692307	0.975	124
dropout_error	2	2026096715	ordered	40	93	0.9354838709677419	0.06451612903225806	0.8974358974358975	0.0681663258350375	0.30612244897959184	0.3225806451612903	27	16	0.5925925925925926	0.975	98
dropout_error	3	2026096716	independent	39	77	0.8831168831168831	0.11688311688311688	0.8421052631578947	0.1708185053380783	0.25	0.33766233766233766	27	20	0.7407407407407407	0.9230769230769231	104
dropout_error	3	2026096716	ordered	39	77	0.8831168831168831	0.11688311688311688	0.8421052631578947	0.09466192170818505	0.358974358974359	0.36363636363636365	29	21	0.7241379310344828	0.8974358974358975	78
dropout_error	4	2026096717	independent	35	95	0.9368421052631579	0.06315789473684211	0.8529411764705882	0.2	0.22105263157894736	0.22105263157894736	24	16	0.6666666666666666	1.0	95
dropout_error	4	2026096717	ordered	35	95	0.9157894736842105	0.08421052631578947	0.8235294117647058	0.108675799086758	0.3026315789473684	0.24210526315789474	27	15	0.5555555555555556	1.0	76
dropout_error	5	2026096718	independent	33	72	0.8888888888888888	0.1111111111111111	0.8125	0.18089430894308944	0.2558139534883721	0.3055555555555556	23	17	0.7391304347826086	0.9696969696969697	86
dropout_error	5	2026096718	ordered	33	72	0.8888888888888888	0.1111111111111111	0.8125	0.09451219512195122	0.37681159420289856	0.3611111111111111	25	14	0.56	0.9696969696969697	69
dropout_error	6	2026096719	independent	41	101	0.9306930693069307	0.06930693069306931	0.825	0.21832358674463936	0.171875	0.21782178217821782	32	25	0.78125	1.0	128
dropout_error	6	2026096719	ordered	41	101	0.8811881188118812	0.1188118811881188	0.775	0.10721247563352826	0.2549019607843137	0.25742574257425743	30	16	0.5333333333333333	0.975609756097561	102
dropout_error	7	2026096720	independent	43	114	0.9298245614035088	0.07017543859649122	0.8809523809523809	0.13652482269503546	0.25	0.23684210526315788	26	18	0.6923076923076923	0.9767441860465116	108
dropout_error	7	2026096720	ordered	43	114	0.9122807017543859	0.08771929824561403	0.8333333333333334	0.057919621749408984	0.36363636363636365	0.24561403508771928	29	18	0.6206896551724138	0.9767441860465116	77
dropout_error	8	2026096721	independent	41	104	1.0	0.0	1.0	0.14322916666666666	0.2222222222222222	0.19230769230769232	30	19	0.6333333333333333	0.975609756097561	90
dropout_error	8	2026096721	ordered	41	104	0.9903846153846154	0.009615384615384616	0.975	0.04296875	0.3333333333333333	0.22115384615384615	34	19	0.5588235294117647	0.975609756097561	69
dropout_error	9	2026096722	independent	44	134	0.9776119402985075	0.022388059701492536	0.9534883720930233	0.28100113765642776	0.1301775147928994	0.16417910447761194	26	21	0.8076923076923077	0.9772727272727273	169
dropout_error	9	2026096722	ordered	44	134	0.9328358208955224	0.06716417910447761	0.8604651162790697	0.17918088737201365	0.1791044776119403	0.1791044776119403	27	22	0.8148148148148148	0.9772727272727273	134
dropout_error	10	2026096723	independent	40	90	0.9777777777777777	0.022222222222222223	0.9487179487179487	0.20952380952380953	0.2052980132450331	0.34444444444444444	22	16	0.7272727272727273	0.975	151
dropout_error	10	2026096723	ordered	40	90	0.9444444444444444	0.05555555555555555	0.8717948717948718	0.15782312925170067	0.25806451612903225	0.35555555555555557	24	17	0.7083333333333334	0.975	124
dropout_error	11	2026096724	independent	44	126	0.873015873015873	0.12698412698412698	0.8372093023255814	0.1591166477916195	0.23387096774193547	0.23015873015873015	30	22	0.7333333333333333	0.9772727272727273	124
dropout_error	11	2026096724	ordered	44	126	0.8571428571428571	0.14285714285714285	0.7906976744186046	0.07757644394110985	0.3163265306122449	0.24603174603174602	33	19	0.5757575757575758	0.9772727272727273	98
dropout_error	12	2026096725	independent	42	97	0.979381443298969	0.020618556701030927	0.975609756097561	0.19076923076923077	0.16666666666666666	0.26804123711340205	26	19	0.7307692307692307	0.9761904761904762	156
dropout_error	12	2026096725	ordered	42	97	0.979381443298969	0.020618556701030927	0.975609756097561	0.11876923076923077	0.2459016393442623	0.30927835051546393	25	16	0.64	0.9761904761904762	122
dropout_error	13	2026096726	independent	43	105	0.7619047619047619	0.23809523809523808	0.7857142857142857	0.13756613756613756	0.21551724137931033	0.23809523809523808	32	21	0.65625	0.9534883720930233	116
dropout_error	13	2026096726	ordered	43	105	0.7047619047619048	0.29523809523809524	0.7142857142857143	0.0993533215755438	0.25806451612903225	0.22857142857142856	31	18	0.5806451612903226	0.8837209302325582	93
dropout_error	14	2026096727	independent	44	144	0.9513888888888888	0.04861111111111111	0.9069767441860465	0.18363844393592677	0.1736111111111111	0.1736111111111111	30	23	0.7666666666666667	0.9772727272727273	144
dropout_error	14	2026096727	ordered	44	144	0.9513888888888888	0.04861111111111111	0.9069767441860465	0.09553775743707094	0.25892857142857145	0.2013888888888889	32	21	0.65625	0.9772727272727273	112
dropout_error	15	2026096728	independent	41	99	0.9393939393939394	0.06060606060606061	0.925	0.13562621674237507	0.32167832167832167	0.46464646464646464	27	22	0.8148148148148148	1.0	143
dropout_error	15	2026096728	ordered	41	99	0.9393939393939394	0.06060606060606061	0.925	0.058403634003893576	0.46788990825688076	0.5151515151515151	26	17	0.6538461538461539	1.0	109
dropout_error	16	2026096729	independent	39	101	0.8217821782178217	0.1782178217821782	0.868421052631579	0.16292541636495295	0.16666666666666666	0.19801980198019803	25	22	0.88	0.9487179487179487	120
dropout_error	16	2026096729	ordered	39	101	0.8217821782178217	0.1782178217821782	0.868421052631579	0.08399710354815351	0.24444444444444444	0.21782178217821782	26	22	0.8461538461538461	0.9487179487179487	90
dropout_error	17	2026096730	independent	46	125	0.944	0.056	0.8888888888888888	0.17583547557840618	0.24096385542168675	0.32	34	25	0.7352941176470589	0.9782608695652174	166
dropout_error	17	2026096730	ordered	46	125	0.928	0.072	0.8444444444444444	0.080719794344473	0.35	0.336	32	19	0.59375	0.9782608695652174	120
dropout_error	18	2026096731	independent	37	63	0.9682539682539683	0.031746031746031744	0.9444444444444444	0.2576832151300236	0.23577235772357724	0.4603174603174603	19	11	0.5789473684210527	1.0	123
dropout_error	18	2026096731	ordered	37	63	0.9682539682539683	0.031746031746031744	0.9444444444444444	0.12450748620961387	0.3018867924528302	0.5079365079365079	22	11	0.5	1.0	106
dropout_error	19	2026096732	independent	43	102	0.5196078431372549	0.4803921568627451	0.5952380952380952	0.2775821596244131	0.14204545454545456	0.24509803921568626	22	15	0.6818181818181818	0.8837209302325582	176
dropout_error	19	2026096732	ordered	43	102	0.5	0.5	0.5476190476190477	0.13145539906103287	0.2033898305084746	0.23529411764705882	18	12	0.6666666666666666	0.7674418604651163	118
