## Supplementary material for "Self-extending DNA recording with stochastic and programmed writing": Source Data: simulation_summary.csv

scenario	model	metric	replicates	median	q10	q90
contraction_reediting	independent	true_ancestor_retention	20	0.8994925373134328	0.793087318087318	0.954794144197182
contraction_reediting	independent	true_ancestor_exclusion	20	0.10050746268656716	0.04520585580281801	0.20691268191268194
contraction_reediting	independent	closest_sampled_ancestor_retention	20	0.874945722970039	0.806923076923077	0.9376679841897234
contraction_reediting	independent	false_pair_admissibility	20	0.12706004196372842	0.08290415419902278	0.20279249361967858
contraction_reediting	independent	near_candidate_precision	20	0.28181130648515784	0.2298877051540455	0.338602480937749
contraction_reediting	independent	unique_best_error_rate	20	0.600250626566416	0.4875	0.6596052631578948
contraction_reediting	independent	target_coverage	20	0.9797959183673469	0.9782608695652174	0.981233153638814
contraction_reediting	ordered	true_ancestor_retention	20	0.8112757622210867	0.7114468864468865	0.9379800853485064
contraction_reediting	ordered	true_ancestor_exclusion	20	0.18872423777891328	0.0620199146514936	0.2885531135531136
contraction_reediting	ordered	closest_sampled_ancestor_retention	20	0.768395390070922	0.6713398402839397	0.892
contraction_reediting	ordered	false_pair_admissibility	20	0.05221399614601513	0.03495256692934776	0.11361337457917033
contraction_reediting	ordered	near_candidate_precision	20	0.4379029997196524	0.343078231292517	0.5243137254901962
contraction_reediting	ordered	unique_best_error_rate	20	0.4511904761904762	0.38711694809255787	0.576875
contraction_reediting	ordered	target_coverage	20	0.9791666666666666	0.9549872122762149	0.9804661487236404
dropout_error	independent	true_ancestor_retention	20	0.9337675872850444	0.7701663798049341	0.9803680301518678
dropout_error	independent	true_ancestor_exclusion	20	0.06623241271495571	0.019631969848132137	0.22983362019506598
dropout_error	independent	closest_sampled_ancestor_retention	20	0.87468671679198	0.8098214285714286	0.974484052532833
dropout_error	independent	false_pair_admissibility	20	0.1783648922607478	0.13643496209976944	0.2779240574276146
dropout_error	independent	near_candidate_precision	20	0.21828493647912883	0.14085866057019905	0.2505813953488372
dropout_error	independent	unique_best_error_rate	20	0.7343137254901961	0.6539583333333333	0.8196969696969697
dropout_error	independent	target_coverage	20	0.9761904761904762	0.9461538461538461	1.0
dropout_error	ordered	true_ancestor_retention	20	0.9148839841539331	0.7536087205966724	0.9693667157584683
dropout_error	ordered	true_ancestor_exclusion	20	0.08511601584606679	0.030633284241531663	0.24639127940332767
dropout_error	ordered	closest_sampled_ancestor_retention	20	0.8432748538011696	0.7689285714285714	0.9475
dropout_error	ordered	false_pair_admissibility	20	0.09509983957262799	0.058355232778445114	0.159958905063732
dropout_error	ordered	near_candidate_precision	20	0.2804076819407008	0.20096129521882117	0.36495388669301715
dropout_error	ordered	unique_best_error_rate	20	0.6303448275862069	0.5533333333333333	0.8179487179487179
dropout_error	ordered	target_coverage	20	0.9759001161440186	0.8960644007155636	1.0
ideal_terminal	independent	true_ancestor_retention	20	1.0	1.0	1.0
ideal_terminal	independent	true_ancestor_exclusion	20	0.0	0.0	0.0
ideal_terminal	independent	closest_sampled_ancestor_retention	20	1.0	1.0	1.0
ideal_terminal	independent	false_pair_admissibility	20	0.1233691207345135	0.08810458160568466	0.18945399549223502
ideal_terminal	independent	near_candidate_precision	20	0.271440082882468	0.1888597640891219	0.3531016042780749
ideal_terminal	independent	unique_best_error_rate	20	0.6291666666666667	0.5521303258145364	0.7580041580041581
ideal_terminal	independent	target_coverage	20	0.9801960784313726	0.9781092012133469	1.0
ideal_terminal	ordered	true_ancestor_retention	20	1.0	1.0	1.0
ideal_terminal	ordered	true_ancestor_exclusion	20	0.0	0.0	0.0
ideal_terminal	ordered	closest_sampled_ancestor_retention	20	1.0	1.0	1.0
ideal_terminal	ordered	false_pair_admissibility	20	0.06308678827756908	0.03530449826989619	0.08130001802598427
ideal_terminal	ordered	near_candidate_precision	20	0.4167730949340145	0.2935947712418301	0.4942943320346864
ideal_terminal	ordered	unique_best_error_rate	20	0.4749823819591261	0.42738095238095236	0.6028571428571429
ideal_terminal	ordered	target_coverage	20	0.98	0.9781092012133469	0.9830188679245283
saturation_homoplasy	independent	true_ancestor_retention	20	1.0	1.0	1.0
saturation_homoplasy	independent	true_ancestor_exclusion	20	0.0	0.0	0.0
saturation_homoplasy	independent	closest_sampled_ancestor_retention	20	1.0	1.0	1.0
saturation_homoplasy	independent	false_pair_admissibility	20	0.5113153414670522	0.34763360225563017	0.6463700857569411
saturation_homoplasy	independent	near_candidate_precision	20	0.03217356687898089	0.018683051963809063	0.058607071789377026
saturation_homoplasy	independent	unique_best_error_rate	20	0.8416666666666667	0.7112781954887218	1.0
saturation_homoplasy	independent	target_coverage	20	0.9743589743589743	0.9728978978978979	0.975609756097561
saturation_homoplasy	ordered	true_ancestor_retention	20	1.0	1.0	1.0
saturation_homoplasy	ordered	true_ancestor_exclusion	20	0.0	0.0	0.0
saturation_homoplasy	ordered	closest_sampled_ancestor_retention	20	1.0	1.0	1.0
saturation_homoplasy	ordered	false_pair_admissibility	20	0.23085106101602568	0.12719899983185218	0.4344821021445022
saturation_homoplasy	ordered	near_candidate_precision	20	0.0676458157227388	0.03730329949238578	0.13042220936957782
saturation_homoplasy	ordered	unique_best_error_rate	20	0.7994071146245059	0.6422077922077922	0.8857843137254903
saturation_homoplasy	ordered	target_coverage	20	0.9743589743589743	0.9728978978978979	0.975609756097561
wide_window_delayed	independent	true_ancestor_retention	20	1.0	1.0	1.0
wide_window_delayed	independent	true_ancestor_exclusion	20	0.0	0.0	0.0
wide_window_delayed	independent	closest_sampled_ancestor_retention	20	1.0	1.0	1.0
wide_window_delayed	independent	false_pair_admissibility	20	0.11361268328203092	0.0700762518105316	0.17309468790937926
wide_window_delayed	independent	near_candidate_precision	20	0.27025229131763084	0.20612137550134788	0.3770225306588079
wide_window_delayed	independent	unique_best_error_rate	20	0.7066145092460883	0.6190339275445659	0.7975274725274725
wide_window_delayed	independent	target_coverage	20	1.0	0.9795049934867563	1.0
wide_window_delayed	ordered	true_ancestor_retention	20	0.8099524456521738	0.7413588442014838	0.9188356164383562
wide_window_delayed	ordered	true_ancestor_exclusion	20	0.19004755434782608	0.08116438356164384	0.2586411557985163
wide_window_delayed	ordered	closest_sampled_ancestor_retention	20	0.7788120567375887	0.6856470588235294	0.8863499245852187
wide_window_delayed	ordered	false_pair_admissibility	20	0.036348629614677254	0.020267039307609088	0.07554864727024621
wide_window_delayed	ordered	near_candidate_precision	20	0.5047636330641503	0.3969826562128772	0.6481719367588933
wide_window_delayed	ordered	unique_best_error_rate	20	0.4995471014492754	0.31921146953405016	0.6314655172413794
wide_window_delayed	ordered	target_coverage	20	0.9801960784313726	0.9782125603864734	1.0
