## Supplementary material for "Self-extending DNA recording with stochastic and programmed writing": Source Data: structural_variants.csv

state_id	kind	ref	alt	ref_start_min	ref_start_max	ref_end_min	ref_end_max	query_start_min	query_end_max	operation_is_proven_history	feature_id	pooled_UMI	reliable_content	used_in_indel_model
S_0399602ad01eac68	other_substitution	Y	A	1	1	2	2	1	2	False	V_3bdd19aa31d1870f	1	False	False
S_3eda9cc7a18cde23	other_substitution	Y	A	1	1	2	2	1	2	False	V_3bdd19aa31d1870f	1	False	False
S_497e0bc2d19a1fbd	other_substitution	Y	A	1	1	2	2	1	2	False	V_3bdd19aa31d1870f	1	False	False
S_d8e48f9eea2c312d	other_substitution	Y	A	1	1	2	2	1	2	False	V_3bdd19aa31d1870f	2	True	False
S_141c02ea224276d3	other_substitution	Y	A	1	1	2	2	1	2	False	V_3bdd19aa31d1870f	1	False	False
S_c0c006bdbd46540e	reference_relative_insertion		G	14	14	14	14	14	15	False	V_5fe5373199479878	1	False	False
S_e75167f13843cf56	other_substitution	A	G	6	6	7	7	6	7	False	V_a0159bc953c259b6	1	False	False
S_f403f5f623005254	other_substitution	Y	G	3	3	4	4	3	4	False	V_0619992d2bf4d0c7	2	True	False
S_227406879bd3c509	other_substitution	Y	G	3	3	4	4	3	4	False	V_0619992d2bf4d0c7	2	True	False
S_8aee5bd8df3c142e	other_substitution	Y	G	3	3	4	4	3	4	False	V_0619992d2bf4d0c7	1	False	False
S_fa38bc79b89e9d7d	other_substitution	Y	G	3	3	4	4	3	4	False	V_0619992d2bf4d0c7	1	False	False
S_db8ae7b49b709df8	other_substitution	Y	A	5	5	6	6	5	6	False	V_97ad23cf6ed8215f	1	False	False
S_62ecc658be4f1a66	reference_relative_insertion		G	16	16	16	16	16	17	False	V_bea11431434f16dd	1	False	False
S_644e9fabf57a5cda	other_substitution	A	G	14	14	15	15	14	15	False	V_539d0145f467cd60	1	False	False
S_ba9c7422b3956ba1	reference_relative_insertion		G	13	13	13	13	13	14	False	V_8c58b86a2d1dcf72	1	False	False
S_6aeeaa5440d897d6	other_substitution	A	G	10	10	11	11	10	11	False	V_90609c517ff13ea9	2	True	False
S_a6ddde99abf4d15f	other_substitution	A	G	8	8	9	9	8	9	False	V_2eb7e2f99dd82c5d	1	False	False
S_b3559173051f70bf	other_substitution	Y	G	5	5	6	6	5	6	False	V_f42f616714db295e	6	True	False
S_4d0f4320f41661d1	other_substitution	Y	G	5	5	6	6	5	6	False	V_f42f616714db295e	1	False	False
S_39f924e25c56fcc9	other_substitution	Y	G	5	5	6	6	5	6	False	V_f42f616714db295e	1	False	False
S_0888860e0e6354aa	reference_relative_insertion		G	5	5	5	5	5	6	False	V_db8b89148265e199	1	False	False
S_3c6e9a9b3074fa9a	other_substitution	Y	A	9	9	10	10	9	10	False	V_7f3a2963297cdaf2	1	False	False
S_290f55ac0a9fde1e	other_substitution	Y	A	9	9	10	10	9	10	False	V_7f3a2963297cdaf2	1	False	False
S_35206d8fc486755a	other_substitution	Y	A	11	11	12	12	11	12	False	V_a9f72811eed84053	1	False	False
S_869b31620288665b	other_substitution	Y	A	13	13	14	14	13	14	False	V_45f82faa897ea69d	1	False	False
S_a3d0587a6ac1ff5a	other_substitution	A	G	14	14	15	15	14	15	False	V_539d0145f467cd60	2	True	False
S_4e2242c1caf68a2f	other_substitution	A	G	10	10	11	11	10	11	False	V_90609c517ff13ea9	3	True	False
S_86495de434b3d2eb	other_substitution	A	G	14	14	15	15	14	15	False	V_539d0145f467cd60	1	False	False
S_f3b9479a262f4771	other_substitution	A	C	8	8	9	9	8	9	False	V_5702f7a19e18c124	1	False	False
S_1a54517d355385ca	other_substitution	A	G	6	6	7	7	6	7	False	V_a0159bc953c259b6	3	True	False
S_3524a66ae547fd08	other_substitution	A	G	4	4	5	5	4	5	False	V_d4a2464fd9bc10a9	2	True	False
S_630425985295904f	other_substitution	A	G	4	4	5	5	4	5	False	V_d4a2464fd9bc10a9	1	False	False
S_8f0c0aebe8e74209	other_substitution	A	G	2	2	3	3	2	3	False	V_8b011be30267a22f	1	False	False
S_f2418bdb03cd1b59	other_substitution	Y	G	1	1	2	2	1	2	False	V_536a8c155b9e0b3e	1	False	False
S_deaaf90f460dc9b0	other_substitution	Y	G	1	1	2	2	1	2	False	V_536a8c155b9e0b3e	1	False	False
S_4ff68fdbc94ed2f4	other_substitution	Y	G	1	1	2	2	1	2	False	V_536a8c155b9e0b3e	1	False	False
S_4ff68fdbc94ed2f4	reference_relative_insertion		G	3	3	3	3	3	4	False	V_e99b28a5cd19f4ea	1	False	False
S_96ae8d4c6d0db70c	other_substitution	Y	G	1	1	2	2	1	2	False	V_536a8c155b9e0b3e	1	False	False
S_e4b8c87b3c7e1aaf	other_substitution	Y	G	1	1	2	2	1	2	False	V_536a8c155b9e0b3e	1	False	False
S_3e32eef09f110b4f	other_substitution	Y	G	1	1	2	2	1	2	False	V_536a8c155b9e0b3e	1	False	False
S_505de4a8c8f98da1	other_substitution	Y	G	1	1	2	2	1	2	False	V_536a8c155b9e0b3e	7	True	False
S_d5766f02f7300d08	reference_relative_insertion		G	1	1	1	1	1	2	False	V_44bf7f0cb67a15d9	1	False	False
S_aa4347ba2136193a	other_substitution	Y	G	9	9	10	10	9	10	False	V_b56369ddb34ada26	1	False	False
S_2ed01cba6bf76eef	other_substitution	A	G	6	6	7	7	6	7	False	V_a0159bc953c259b6	1	False	False
S_8c17e661ceb88080	other_substitution	Y	G	5	5	6	6	5	6	False	V_f42f616714db295e	1	False	False
S_53b69b81e923039a	other_substitution	Y	G	3	3	4	4	3	4	False	V_0619992d2bf4d0c7	1	False	False
S_8b93604eefa4872d	other_substitution	Y	G	3	3	4	4	3	4	False	V_0619992d2bf4d0c7	2	True	False
S_96c6064b350d1aae	other_substitution	Y	A	5	5	6	6	5	6	False	V_97ad23cf6ed8215f	1	False	False
S_e84f0e8ece696b7b	other_substitution	Y	G	5	5	6	6	5	6	False	V_f42f616714db295e	1	False	False
S_e0cf72f998a2fed0	other_substitution	Y	G	5	5	6	6	5	6	False	V_f42f616714db295e	6	True	False
S_6d5441eb8056bdee	other_substitution	Y	A	15	15	16	16	15	16	False	V_3243fcb84010bdd6	1	False	False
S_1cbfaa7f41c55561	other_substitution	A	C	14	14	15	15	14	15	False	V_83c015e7e5d10fd4	1	False	False
S_193ec216297d178c	other_substitution	A	G	14	14	15	15	14	15	False	V_539d0145f467cd60	1	False	False
S_1c9aecbb04feade8	other_substitution	A	C	12	12	13	13	12	13	False	V_dd68b18d184855da	1	False	False
S_be35bc30f59afaa3	other_substitution	A	G	12	12	13	13	12	13	False	V_5780adf08f9c252b	1	False	False
S_30e89819e47f4fdf	other_substitution	A	T	12	12	13	13	12	13	False	V_7dcc335d4a568c91	1	False	False
S_83df4732306f1abc	other_substitution	A	G	10	10	11	11	10	11	False	V_90609c517ff13ea9	1	False	False
S_006b962ba0cc621d	other_substitution	Y	G	7	7	8	8	7	8	False	V_7808983e8168dedd	2	True	False
S_7538b329da11f3d7	other_substitution	A	G	6	6	7	7	6	7	False	V_a0159bc953c259b6	2	True	False
S_f0bf7a17e5e72bfd	other_substitution	A	G	4	4	5	5	4	5	False	V_d4a2464fd9bc10a9	2	True	False
S_1302cd0d35cfc65c	other_substitution	A	G	4	4	5	5	4	5	False	V_d4a2464fd9bc10a9	3	True	False
S_e270ea8fa18390ce	reference_relative_insertion		G	0	0	0	0	0	1	False	V_2eda93533a3e0a9c	1	False	False
S_48cf9d34491109a8	reference_relative_insertion		G	0	0	0	0	0	1	False	V_2eda93533a3e0a9c	1	False	False
S_e825721678bf278d	reference_relative_insertion		G	0	0	0	0	0	1	False	V_2eda93533a3e0a9c	2	True	True
S_07cc81069a229b6b	reference_relative_insertion		G	0	0	0	0	0	1	False	V_2eda93533a3e0a9c	1	False	False
S_3896b53bf9b611bd	reference_relative_insertion		G	0	0	0	0	0	1	False	V_2eda93533a3e0a9c	1	False	False
S_dbced3ab286ac7c1	reference_relative_insertion		G	0	0	0	0	0	1	False	V_2eda93533a3e0a9c	4	True	True
S_9e65a519525b79b8	reference_relative_insertion		G	0	0	0	0	0	1	False	V_2eda93533a3e0a9c	3	True	True
S_9cfddd959a8b1283	reference_relative_insertion		G	0	0	0	0	0	1	False	V_2eda93533a3e0a9c	10	True	True
S_119e9ba6206e0887	reference_relative_insertion		G	0	0	0	0	0	1	False	V_2eda93533a3e0a9c	1	False	False
S_a787cacc3c0f72b1	reference_relative_insertion		G	0	0	0	0	0	1	False	V_2eda93533a3e0a9c	1	False	False
S_94a264528cf8818e	reference_relative_insertion		G	0	0	0	0	0	1	False	V_2eda93533a3e0a9c	4	True	True
S_4ac866261d5e6073	reference_relative_insertion		G	0	0	0	0	0	1	False	V_2eda93533a3e0a9c	13	True	True
S_d4557872d01fc093	reference_relative_insertion		G	0	0	0	0	0	1	False	V_2eda93533a3e0a9c	1	False	False
S_e4c8662113b60329	other_substitution	A	G	0	0	1	1	0	1	False	V_230a75bd02536ac3	1	False	False
S_1502201714450b3d	other_substitution	A	G	0	0	1	1	0	1	False	V_230a75bd02536ac3	2	True	False
S_47a11250b7650988	other_substitution	A	G	0	0	1	1	0	1	False	V_230a75bd02536ac3	5	True	False
S_e184b2ca08fb8769	other_substitution	A	G	0	0	1	1	0	1	False	V_230a75bd02536ac3	1	False	False
S_04e451e3ca076a0c	other_substitution	A	G	0	0	1	1	0	1	False	V_230a75bd02536ac3	12	True	False
S_90d76a0945f80d5a	other_substitution	A	G	0	0	1	1	0	1	False	V_230a75bd02536ac3	1	False	False
