## Supplementary material for "Self-extending DNA recording with stochastic and programmed writing": Source Data: cell_sparsity.csv

cell_state_links	unique_detected_cells	unique_exact_grammar_states	single_umi_links	single_umi_link_fraction	cells_with_only_single_umi_states	cells_with_only_single_umi_states_fraction
6137	4157	65	4166	0.6788333061756558	2482	0.5970651912436854
