## Supplementary material for "Self-extending DNA recording with stochastic and programmed writing": Source Data: cell_subsampling.csv

fraction	sampled_cells	metric	median	lower_95	upper_95	mean	replicates
1.0	4157	retained_states	65.0	65.0	65.0	65.0	1
1.0	4157	retained_state_fraction	1.0	1.0	1.0	1.0	1
1.0	4157	strict_max_depth	3.0	3.0	3.0	3.0	1
1.0	4157	gap3_max_depth	4.0	4.0	4.0	4.0	1
1.0	4157	strict_families_ge3	3.0	3.0	3.0	3.0	1
1.0	4157	gap3_families_ge3	5.0	5.0	5.0	5.0	1
0.75	3118	retained_states	59.0	55.0	63.0	59.402	1000
0.75	3118	retained_state_fraction	0.9076923076923077	0.8461538461538461	0.9692307692307692	0.9138769230769233	1000
0.75	3118	strict_max_depth	3.0	3.0	3.0	3.0	1000
0.75	3118	gap3_max_depth	4.0	3.0	4.0	3.718	1000
0.75	3118	strict_families_ge3	3.0	1.0	3.0	2.45	1000
0.75	3118	gap3_families_ge3	4.0	2.9750000000000014	5.0	4.124	1000
0.5	2078	retained_states	52.0	47.0	57.0	52.022	1000
0.5	2078	retained_state_fraction	0.8	0.7230769230769231	0.8769230769230769	0.8003384615384617	1000
0.5	2078	strict_max_depth	3.0	2.0	3.0	2.956	1000
0.5	2078	gap3_max_depth	3.0	3.0	4.0	3.386	1000
0.5	2078	strict_families_ge3	2.0	0.0	3.0	1.729	1000
0.5	2078	gap3_families_ge3	3.0	1.0	5.0	2.911	1000
0.25	1039	retained_states	42.0	37.0	47.0	41.842	1000
0.25	1039	retained_state_fraction	0.6461538461538462	0.5692307692307692	0.7230769230769231	0.6437230769230768	1000
0.25	1039	strict_max_depth	3.0	2.0	3.0	2.666	1000
0.25	1039	gap3_max_depth	3.0	2.0	4.0	2.983	1000
0.25	1039	strict_families_ge3	1.0	0.0	2.0	0.853	1000
0.25	1039	gap3_families_ge3	1.0	0.0	3.0	1.498	1000
0.1	416	retained_states	31.0	26.975	36.0	31.232	1000
0.1	416	retained_state_fraction	0.47692307692307695	0.41500000000000004	0.5538461538461539	0.4804923076923078	1000
0.1	416	strict_max_depth	2.0	1.0	3.0	2.143	1000
0.1	416	gap3_max_depth	2.0	1.0	4.0	2.38	1000
0.1	416	strict_families_ge3	0.0	0.0	1.0	0.241	1000
0.1	416	gap3_families_ge3	0.0	0.0	2.0	0.484	1000
0.05	208	retained_states	24.0	19.0	29.0	24.148	1000
0.05	208	retained_state_fraction	0.36923076923076925	0.2923076923076923	0.4461538461538462	0.3715076923076923	1000
0.05	208	strict_max_depth	2.0	1.0	3.0	1.636	1000
0.05	208	gap3_max_depth	2.0	1.0	3.0	1.845	1000
0.05	208	strict_families_ge3	0.0	0.0	1.0	0.059	1000
0.05	208	gap3_families_ge3	0.0	0.0	1.0	0.194	1000
0.02	83	retained_states	17.0	12.0	21.0	16.688	1000
0.02	83	retained_state_fraction	0.26153846153846155	0.18461538461538463	0.3230769230769231	0.25673846153846147	1000
0.02	83	strict_max_depth	1.0	0.0	2.0	1.094	1000
0.02	83	gap3_max_depth	1.0	0.0	3.0	1.274	1000
0.02	83	strict_families_ge3	0.0	0.0	0.0	0.009	1000
0.02	83	gap3_families_ge3	0.0	0.0	1.0	0.075	1000
0.01	42	retained_states	12.0	8.0	16.0	12.138	1000
0.01	42	retained_state_fraction	0.18461538461538463	0.12307692307692308	0.24615384615384617	0.18673846153846155	1000
0.01	42	strict_max_depth	1.0	0.0	2.0	0.732	1000
0.01	42	gap3_max_depth	1.0	0.0	3.0	0.869	1000
0.01	42	strict_families_ge3	0.0	0.0	0.0	0.0	1000
0.01	42	gap3_families_ge3	0.0	0.0	1.0	0.027	1000
