## Supplementary material for "Self-extending DNA recording with stochastic and programmed writing": Source Data: current_frozen_69.csv

state_id	body	length	category	T1_libraries	T2_libraries	T3_libraries	T1_support	T2_support	T3_support
ip_029ad58ebb2a036f3921	ATATATATATACACACACGCA	21	register_expansion	3	5	3	196	16	3
ip_02dde7603befda52226c	ACACACACATACACACACACGCA	23	register_expansion	4	6	2	115	96	2
ip_088e317760cf607ba353	ACATACACACACACACACACACGCA	25	register_expansion	3	8	2	261	2101	2
ip_0ad73a314d59e387a3dd	ATATACACACACACACACGCA	21	register_expansion	5	8	8	9827	1934	34
ip_0afa9fbe2dd3982b19fa	ACACATATACACACACACGCA	21	register_expansion	3	6	1	168	117	8
ip_0b7e27113a897c060f07	ACACACACACACACACACATGCA	23	register_expansion	1	8	3	1	120	11
ip_0d8868b159dc14965f7f	ATACACACACACACACACACGCA	23	register_expansion	4	8	8	188	278	19
ip_152fa29dddb78b2fcdd4	ACACACACACATATACACGCA	21	register_expansion	1	5	1	1	7	1
ip_1a579d04354ef3145b1f	ATATATATATACACACACACGCA	23	register_expansion	3	4	1	26	150	1
ip_1dfdcd5ea673b4928382	ACACACACACACACACACACACACACACGCA	31	register_expansion	2	8	7	10	239	29
ip_22fe690ff311c208ca00	ATATATATACACACACACGCA	21	register_expansion	5	8	6	1708	249	15
ip_23b6612d4712b6e75d31	ATACACACACACACACACGCA	21	register_expansion	5	8	10	1816	1847	223
ip_2bd825108b2b10188c62	ATATATACATACACACACGCA	21	register_expansion	3	3	1	86	12	1
ip_2e48fce4f423029142de	ACACACATATACACACACACGCA	23	register_expansion	4	5	1	256	74	1
ip_2fd96f3317c5145c8260	ACACACACACACACACACACACACACACACACACGCA	37	register_expansion	1	6	3	1	15	5
ip_2ff814948e02b4f26d59	ACACACACACACATATATACGCA	23	register_expansion	1	1	1	1	1	2
ip_3044657a1bda2311acd5	ACACACACACACACACACACACACACACACGCA	33	register_expansion	1	8	7	2	73	21
ip_308dfb4baafb42162b81	ATATACACACACACACACACACGCA	25	register_expansion	3	8	4	86	432	4
ip_3508e3886c2b1d3a94ec	ACACATATATACACACACGCA	21	register_expansion	2	6	3	9	12	3
ip_3a72418af3f3b07b420b	ACACACACACACACACACACGCA	23	register_expansion	5	8	10	1491	238242	20552
ip_406a2328dbd39dc93c0b	ACATATATACACACACACACACGCA	25	register_expansion	2	4	1	8	163	1
ip_424ab362b8422fa4c41c	ACACACACACACACACACGCA	21	register_expansion	5	8	10	13196	2416269	234416
ip_44a93f553b3cf2374956	ACATATATATACACACACACACGCA	25	register_expansion	1	1	1	2	1	1
ip_4fd7068c7b03eba30f68	ACACACACACACATACACACACGCA	25	register_expansion	1	5	2	1	17	2
ip_50c6b80143cc14291623	ACATATACACACACACACGCA	21	register_expansion	5	8	5	23536	3477	16
ip_51500a6311655004ea46	ATACACACATACACACACGCA	21	register_expansion	3	3	1	5	3	1
ip_52f13706d1bec5eeb83d	ATATACACACACACACACACGCA	23	register_expansion	5	8	4	961	1519	8
ip_5af7c3beac2091e72b92	ACACACACACACACACATACGCA	23	register_expansion	1	8	2	1	42	2
ip_66e1090633ebd78dddea	ATATATACACACACACACACGCA	23	register_expansion	5	8	6	779	2693	14
ip_6e933f81ca040e166519	ACATACACACACACACACGCA	21	register_expansion	5	8	10	25800	11384	73
ip_711b22760b1d73be7cf0	ACATATATACACACACACACGCA	23	register_expansion	2	8	2	41	202	2
ip_78289dcbf051235c87e8	ACATACACATACACACACGCA	21	register_expansion	2	3	1	28	53	1
ip_7af6d6043f68dee086e7	ACACACACACACACACATGCA	21	register_expansion	2	8	10	8	1045	102
ip_7c14397ad0c433cff49f	ACATATATATACACACACACGCA	23	register_expansion	2	2	1	6	2	1
ip_7c37c55db663bcc8480c	ACACACACACACACACACACACACACGCA	29	register_expansion	3	8	7	42	1145	71
ip_7ce3e8dfe8c00a6de5df	ACACACACACACACACACACACACGCA	27	register_expansion	3	8	10	145	5460	380
ip_7efc6e4dcc74c156a4a3	ACACATACACACACACACGCA	21	register_expansion	5	8	9	1759	1998	66
ip_7f8b3aaf335488b8677c	ACACACACACACACATACACGCA	23	register_expansion	1	6	3	1	135	5
ip_7f90ab6f78579f943072	ATATATACACACACACACGCA	21	register_expansion	5	8	9	18536	2355	74
ip_84c778d89a361569a5c1	ACATACACACACACACACACGCA	23	register_expansion	5	8	6	2392	13381	18
ip_858c98e78e013a1ac179	ACACACACACACACACACACACACACACACACACACGCA	39	register_expansion	2	4	1	2	17	2
ip_895657e01f38a723852a	ACACACACACATACACACGCA	21	register_expansion	2	8	6	11	229	13
ip_8c32253c41f005c32d2b	ATATATACACACACACACACACACACGCA	29	register_expansion	2	4	1	4	27	1
ip_8d7d9a239617695164c4	ACACACATACACACACATGCA	21	register_expansion	1	1	1	1	1	1
ip_9037903dede50a40da3c	ACACACATACACACACACGCA	21	register_expansion	5	8	7	139	439	17
ip_9a8a59a28244cc09838c	ACATATACACACACACACACGCA	23	register_expansion	5	8	3	1201	5222	5
ip_a09647763070ea040f1b	ACACACACACACACATACGCA	21	register_expansion	2	8	7	6	234	26
ip_a566328af94adfff36ed	ACACACACATACACACACACACGCA	25	register_expansion	3	5	1	154	109	1
ip_a5df2101d2210077b03c	ATACACACACACACACACACACGCA	25	register_expansion	2	5	3	26	44	4
ip_a943af68cf24ab88a8a1	ACATATATACACACACACGCA	21	register_expansion	5	8	8	860	338	24
ip_b44a09e09822e5f61153	ATATATACACACACACACACACGCA	25	register_expansion	3	8	3	74	921	3
ip_b727f508eb6614c2457e	ACACACACACACATACACACGCA	23	register_expansion	2	7	3	2	41	5
ip_bb3354a98f9d732054b4	ATATATATATATATACACGCA	21	register_expansion	1	4	2	1	6	2
ip_bbce1f795b80239bac4b	ACACACACATACACACACACACACGCA	27	register_expansion	1	1	1	11	6	1
ip_bcc22d4a0fd186ed6009	ACACACACACACATACACGCA	21	register_expansion	2	8	8	8	299	51
ip_bdf37953a8f4038f9837	ATACATACACACACACACGCA	21	register_expansion	5	6	2	1043	119	2
ip_cbb65594bf0fba3dfe92	ACATATACACACACACACACACGCA	25	register_expansion	5	8	2	372	3964	2
ip_ceb2a37a059025897985	ACACACACATACACACACGCA	21	register_expansion	3	8	8	26	296	35
ip_cfc4ab23c8d87d08a69e	ATATATATATATATATATGCA	21	register_expansion	1	4	2	2	13	2
ip_de5bd8c50fc70510b485	ACACACACACATATATATGCA	21	register_expansion	1	7	3	1	30	3
ip_e324f73f7db11a7f80c0	ACATACACACACACACACACACACGCA	27	register_expansion	4	8	1	120	497	1
ip_e38f10109a7733ff4753	ACACATACACACACACACACGCA	23	register_expansion	4	8	4	115	410	5
ip_e456a09f389996a50835	ACACACACACACACACACACACGCA	25	register_expansion	4	8	10	215	30300	2310
ip_edf173439b815facbbf9	ATACATATATACACACACGCA	21	register_expansion	1	3	1	2	4	2
ip_f269231ea608e35ab4f8	ACATATATATATACACACGCA	21	register_expansion	3	1	1	17	1	1
ip_f5e7de7a0dad26d4928f	ATATATATACACACACACACGCA	23	register_expansion	3	6	2	104	68	4
ip_f7e8c0c073ec7d8a32e4	ACACACACACACACACACACACACACACACACACACACACGCA	43	register_expansion	1	4	2	2	7	3
ip_fb807a1874b0e508937e	ACACACACACACATATACGCA	21	register_expansion	1	4	1	1	8	1
ip_ff5637f0dfddc568fca5	ATATATATATATACACACGCA	21	register_expansion	3	2	3	24	2	3
