## Supplementary material for "Self-extending DNA recording with stochastic and programmed writing": Source Data: editor_fixed_endpoints.tsv

sample	editor	body	body_length	raw_reads
be_6	AncBE4max	ATATATACACACACACGCA	19	2325
be_6	AncBE4max	ATATATACACACACACACGCA	21	209
be_6	AncBE4max	ATATATACACACACACACACGCA	23	130
be_6	AncBE4max	ATATATACACACACACACACACGCA	25	108
be_6	AncBE4max	ATATATACACACACACACACACACACGCA	29	3
tad_6	TadBE	ATATATACACACACACGCA	19	200
tad_6	TadBE	ATATATACACACACACACGCA	21	11
tad_6	TadBE	ATATATACACACACACACACGCA	23	4
tad_6	TadBE	ATATATACACACACACACACACGCA	25	9
tad_6	TadBE	ATATATACACACACACACACACACACGCA	29	0
