## Supplementary material for "Self-extending DNA recording with stochastic and programmed writing": Source Data: editor_position_fractions.tsv

sample	unit	T_compatible_reads	denominator	percent
be_6	1	8122	102783	7.902084975141803
be_6	2	20543	102783	19.98676823988403
be_6	3	13503	102783	13.137386532792387
be_6	4	1212	102783	1.179183327982254
be_6	5	122	102783	0.11869667162857671
be_6	6	462	102783	0.4494906745278889
be_6	7	13	102783	0.012648005993208993
be_6	8	53	102783	0.05156494751077513
tad_6	1	703	13960	5.035816618911174
tad_6	2	1750	13960	12.535816618911175
tad_6	3	1144	13960	8.194842406876791
tad_6	4	109	13960	0.7808022922636103
tad_6	5	34	13960	0.24355300859598855
tad_6	6	35	13960	0.2507163323782235
tad_6	7	4	13960	0.02865329512893983
tad_6	8	7	13960	0.050143266475644696
