## Supplementary material for "Self-extending DNA recording with stochastic and programmed writing": Source Data: exact_margin_null.csv

metric	gap_allowance	depth_threshold	observed_value	null_mean	null_median	null_lower_95	null_upper_95	null_maximum	observed_to_null_median	empirical_p_upper	permutations	chains	seed	alternative
gap0_marked_families_ge2	0	2.0	12	8.3378	8.0	6.0	10.0	12	1.5	0.000999900009999	10000	4	20260830	observed greater than exact-margin null
gap0_marked_families_ge3	0	3.0	8	4.4255	4.0	3.0	6.0	8	2.0	0.00019998000199980003	10000	4	20260830	observed greater than exact-margin null
gap0_marked_families_ge4	0	4.0	2	1.4948	1.0	1.0	2.0	2	2.0	0.49805019498050196	10000	4	20260830	observed greater than exact-margin null
gap0_marked_families_ge5	0	5.0	0	0.0	0.0	0.0	0.0	0		1.0	10000	4	20260830	observed greater than exact-margin null
gap1_marked_families_ge2	1	2.0	13	11.519	11.0	9.0	14.0	17	1.1818181818181819	0.24637536246375363	10000	4	20260830	observed greater than exact-margin null
gap1_marked_families_ge3	1	3.0	9	6.1796	6.0	4.0	8.0	10	1.5	0.014898510148985102	10000	4	20260830	observed greater than exact-margin null
gap1_marked_families_ge4	1	4.0	3	2.0557	2.0	2.0	3.0	3	1.5	0.07839216078392161	10000	4	20260830	observed greater than exact-margin null
gap1_marked_families_ge5	1	5.0	1	0.0361	0.0	0.0	1.0	1		0.036196380361963806	10000	4	20260830	observed greater than exact-margin null
gap2_marked_families_ge2	2	2.0	13	12.4676	12.0	10.0	15.0	18	1.0833333333333333	0.4921507849215078	10000	4	20260830	observed greater than exact-margin null
gap2_marked_families_ge3	2	3.0	9	7.3086	7.0	5.0	10.0	11	1.2857142857142858	0.15748425157484253	10000	4	20260830	observed greater than exact-margin null
gap2_marked_families_ge4	2	4.0	3	2.3127	2.0	2.0	3.0	3	1.5	0.3127687231276872	10000	4	20260830	observed greater than exact-margin null
gap2_marked_families_ge5	2	5.0	1	0.1865	0.0	0.0	1.0	1		0.1865813418658134	10000	4	20260830	observed greater than exact-margin null
gap3_marked_families_ge2	3	2.0	13	12.695	13.0	10.0	15.0	18	1.0	0.5563443655634437	10000	4	20260830	observed greater than exact-margin null
gap3_marked_families_ge3	3	3.0	9	7.536	8.0	5.0	10.0	11	1.125	0.20737926207379262	10000	4	20260830	observed greater than exact-margin null
gap3_marked_families_ge4	3	4.0	3	2.5401	3.0	2.0	3.0	3	1.0	0.5401459854014599	10000	4	20260830	observed greater than exact-margin null
gap3_marked_families_ge5	3	5.0	1	0.3737	0.0	0.0	1.0	1		0.37376262373762625	10000	4	20260830	observed greater than exact-margin null
gap0_max_marked_nominal_steps	0		4	3.9968	4.0	4.0	4.0	4	1.0	0.9968003199680032	10000	4	20260830	observed greater than exact-margin null
gap1_max_marked_nominal_steps	1		5	4.0361	4.0	4.0	5.0	5	1.25	0.036196380361963806	10000	4	20260830	observed greater than exact-margin null
gap2_max_marked_nominal_steps	2		5	4.1865	4.0	4.0	5.0	5	1.25	0.1865813418658134	10000	4	20260830	observed greater than exact-margin null
gap3_max_marked_nominal_steps	3		5	4.3737	4.0	4.0	5.0	5	1.25	0.37376262373762625	10000	4	20260830	observed greater than exact-margin null
