## Supplementary material for "Self-extending DNA recording with stochastic and programmed writing": Source Data: five_marked_support.csv

length	body	T1_libraries	T2_libraries	T3_libraries
19	ATATATACACACACACGCA	5	8	10
21	ATATATACACACACACACGCA	5	8	9
23	ATATATACACACACACACACGCA	5	8	6
25	ATATATACACACACACACACACGCA	3	8	3
29	ATATATACACACACACACACACACACGCA	2	4	1
