## Supplementary material for "Self-extending DNA recording with stochastic and programmed writing": Source Data: path_edges.csv

terminal_state_id	path_step	parent_state_id	child_state_id	parent_length	child_length	length_delta	relation	edit_count	acquired_events	skipped_increment_count	parent_sequence	child_sequence
S_c271cca3207229d3	2	S_6620270550aa9a33	S_424ab362b8422fa4	19	21	2	canonical_register_retention	1	append@register9:AC	0	ACACACACACACACACGCA	ACACACACACACACACACGCA
S_c271cca3207229d3	3	S_424ab362b8422fa4	S_3a72418af3f3b07b	21	23	2	canonical_register_retention	1	append@register10:AC	0	ACACACACACACACACACGCA	ACACACACACACACACACACGCA
S_c271cca3207229d3	4	S_3a72418af3f3b07b	S_e456a09f389996a5	23	25	2	canonical_register_retention	1	append@register11:AC	0	ACACACACACACACACACACGCA	ACACACACACACACACACACACGCA
S_c271cca3207229d3	5	S_e456a09f389996a5	S_7ce3e8dfe8c00a6d	25	27	2	canonical_register_retention	1	append@register12:AC	0	ACACACACACACACACACACACGCA	ACACACACACACACACACACACACGCA
S_c271cca3207229d3	6	S_7ce3e8dfe8c00a6d	S_7c37c55db663bcc8	27	29	2	canonical_register_retention	1	append@register13:AC	0	ACACACACACACACACACACACACGCA	ACACACACACACACACACACACACACGCA
S_c271cca3207229d3	7	S_7c37c55db663bcc8	S_1dfdcd5ea673b492	29	31	2	canonical_register_retention	1	append@register14:AC	0	ACACACACACACACACACACACACACGCA	ACACACACACACACACACACACACACACGCA
S_c271cca3207229d3	8	S_1dfdcd5ea673b492	S_3044657a1bda2311	31	33	2	canonical_register_retention	1	append@register15:AC	0	ACACACACACACACACACACACACACACGCA	ACACACACACACACACACACACACACACACGCA
S_c271cca3207229d3	9	S_3044657a1bda2311	S_570bf0ac95243094	33	35	2	canonical_register_retention	1	append@register16:AC	0	ACACACACACACACACACACACACACACACGCA	ACACACACACACACACACACACACACACACACGCA
S_c271cca3207229d3	10	S_570bf0ac95243094	S_2fd96f3317c5145c	35	37	2	canonical_register_retention	1	append@register17:AC	0	ACACACACACACACACACACACACACACACACGCA	ACACACACACACACACACACACACACACACACACGCA
S_c271cca3207229d3	11	S_2fd96f3317c5145c	S_858c98e78e013a1a	37	39	2	canonical_register_retention	1	append@register18:AC	0	ACACACACACACACACACACACACACACACACACGCA	ACACACACACACACACACACACACACACACACACACGCA
S_c271cca3207229d3	12	S_858c98e78e013a1a	S_db0ca89b63eec168	39	41	2	canonical_register_retention	1	append@register19:AC	0	ACACACACACACACACACACACACACACACACACACGCA	ACACACACACACACACACACACACACACACACACACACGCA
S_c271cca3207229d3	13	S_db0ca89b63eec168	S_f7e8c0c073ec7d8a	41	43	2	canonical_register_retention	1	append@register20:AC	0	ACACACACACACACACACACACACACACACACACACACGCA	ACACACACACACACACACACACACACACACACACACACACGCA
S_c271cca3207229d3	14	S_f7e8c0c073ec7d8a	S_a5e7236787fc94f0	43	45	2	canonical_register_retention	1	append@register21:AC	0	ACACACACACACACACACACACACACACACACACACACACGCA	ACACACACACACACACACACACACACACACACACACACACACGCA
S_c271cca3207229d3	15	S_a5e7236787fc94f0	S_768af36dc4799ee8	45	47	2	canonical_register_retention	1	append@register22:AC	0	ACACACACACACACACACACACACACACACACACACACACACGCA	ACACACACACACACACACACACACACACACACACACACACACACGCA
S_c271cca3207229d3	16	S_768af36dc4799ee8	S_a25c79c905910a6a	47	51	4	canonical_register_retention	2	append@register23:AC;append@register24:AC	1	ACACACACACACACACACACACACACACACACACACACACACACGCA	ACACACACACACACACACACACACACACACACACACACACACACACACGCA
S_c271cca3207229d3	17	S_a25c79c905910a6a	S_56f1b19a91196152	51	53	2	canonical_register_retention	1	append@register25:AC	0	ACACACACACACACACACACACACACACACACACACACACACACACACGCA	ACACACACACACACACACACACACACACACACACACACACACACACACACGCA
S_c271cca3207229d3	18	S_56f1b19a91196152	S_e550f69bb3239232	53	63	10	canonical_register_retention	5	append@register26:AC;append@register27:AC;append@register28:AC;append@register29:AC;append@register30:AC	4	ACACACACACACACACACACACACACACACACACACACACACACACACACGCA	ACACACACACACACACACACACACACACACACACACACACACACACACACACACACACACGCA
S_c271cca3207229d3	19	S_e550f69bb3239232	S_2c458ae8846f9b47	63	65	2	canonical_register_retention	1	append@register31:AC	0	ACACACACACACACACACACACACACACACACACACACACACACACACACACACACACACGCA	ACACACACACACACACACACACACACACACACACACACACACACACACACACACACACACACGCA
S_c271cca3207229d3	20	S_2c458ae8846f9b47	S_55bc8e4995701598	65	67	2	canonical_register_retention	1	append@register32:AC	0	ACACACACACACACACACACACACACACACACACACACACACACACACACACACACACACACGCA	ACACACACACACACACACACACACACACACACACACACACACACACACACACACACACACACACGCA
S_c271cca3207229d3	21	S_55bc8e4995701598	S_c0a9cb026b13b0d9	67	71	4	canonical_register_retention	2	append@register33:AC;append@register34:AC	1	ACACACACACACACACACACACACACACACACACACACACACACACACACACACACACACACACGCA	ACACACACACACACACACACACACACACACACACACACACACACACACACACACACACACACACACACGCA
S_c271cca3207229d3	22	S_c0a9cb026b13b0d9	S_c8828d13bcd4f100	71	81	10	canonical_register_retention	5	append@register35:AC;append@register36:AC;append@register37:AC;append@register38:AC;append@register39:AC	4	ACACACACACACACACACACACACACACACACACACACACACACACACACACACACACACACACACACGCA	ACACACACACACACACACACACACACACACACACACACACACACACACACACACACACACACACACACACACACACACGCA
S_c271cca3207229d3	23	S_c8828d13bcd4f100	S_42169270f16c854f	81	83	2	canonical_register_retention	1	append@register40:AC	0	ACACACACACACACACACACACACACACACACACACACACACACACACACACACACACACACACACACACACACACACGCA	ACACACACACACACACACACACACACACACACACACACACACACACACACACACACACACACACACACACACACACACACGCA
S_c271cca3207229d3	24	S_42169270f16c854f	S_0db1f13a1791bdbe	83	93	10	canonical_register_retention	5	append@register41:AC;append@register42:AC;append@register43:AC;append@register44:AC;append@register45:AC	4	ACACACACACACACACACACACACACACACACACACACACACACACACACACACACACACACACACACACACACACACACGCA	ACACACACACACACACACACACACACACACACACACACACACACACACACACACACACACACACACACACACACACACACACACACACACGCA
S_c271cca3207229d3	25	S_0db1f13a1791bdbe	S_43b63b2ac130f586	93	113	20	canonical_register_retention	10	append@register46:AC;append@register47:AC;append@register48:AC;append@register49:AC;append@register50:AC;append@register51:AC;append@register52:AC;append@register53:AC;append@register54:AC;append@register55:AC	9	ACACACACACACACACACACACACACACACACACACACACACACACACACACACACACACACACACACACACACACACACACACACACACGCA	ACACACACACACACACACACACACACACACACACACACACACACACACACACACACACACACACACACACACACACACACACACACACACACACACACACACACACACACGCA
S_c271cca3207229d3	26	S_43b63b2ac130f586	S_c271cca3207229d3	113	297	184	canonical_register_retention	92	append@register56:AC;append@register57:AC;append@register58:AC;append@register59:AC;append@register60:AC;append@register61:AC;append@register62:AC;append@register63:AC;append@register64:AC;append@register65:AC;append@register66:AC;append@register67:AC;append@register68:AC;append@register69:AC;append@register70:AC;append@register71:AC;append@register72:AC;append@register73:AC;append@register74:AC;…	91	ACACACACACACACACACACACACACACACACACACACACACACACACACACACACACACACACACACACACACACACACACACACACACACACACACACACACACACACGCA	ACACACACACACACACACACACACACACACACACACACACACACACACACACACACACACACACACACACACACACACACACACACACACACACACACACACACACACACACACACACACACACACACACACACACACACACACACACACACACACACACACACACACACACACACACACACACACACACACACACACACACACACACACACACACACACACACACACACACACACACACACACACACACACACACACACACACACACACACACACACACACACACACACACACGCA
S_229fbcc13134130f	2	S_6620270550aa9a33	S_424ab362b8422fa4	19	21	2	canonical_register_retention	1	append@register9:AC	0	ACACACACACACACACGCA	ACACACACACACACACACGCA
S_229fbcc13134130f	3	S_424ab362b8422fa4	S_3a72418af3f3b07b	21	23	2	canonical_register_retention	1	append@register10:AC	0	ACACACACACACACACACGCA	ACACACACACACACACACACGCA
S_229fbcc13134130f	4	S_3a72418af3f3b07b	S_e456a09f389996a5	23	25	2	canonical_register_retention	1	append@register11:AC	0	ACACACACACACACACACACGCA	ACACACACACACACACACACACGCA
S_229fbcc13134130f	5	S_e456a09f389996a5	S_7ce3e8dfe8c00a6d	25	27	2	canonical_register_retention	1	append@register12:AC	0	ACACACACACACACACACACACGCA	ACACACACACACACACACACACACGCA
S_229fbcc13134130f	6	S_7ce3e8dfe8c00a6d	S_7c37c55db663bcc8	27	29	2	canonical_register_retention	1	append@register13:AC	0	ACACACACACACACACACACACACGCA	ACACACACACACACACACACACACACGCA
S_229fbcc13134130f	7	S_7c37c55db663bcc8	S_1dfdcd5ea673b492	29	31	2	canonical_register_retention	1	append@register14:AC	0	ACACACACACACACACACACACACACGCA	ACACACACACACACACACACACACACACGCA
S_229fbcc13134130f	8	S_1dfdcd5ea673b492	S_3044657a1bda2311	31	33	2	canonical_register_retention	1	append@register15:AC	0	ACACACACACACACACACACACACACACGCA	ACACACACACACACACACACACACACACACGCA
S_229fbcc13134130f	9	S_3044657a1bda2311	S_570bf0ac95243094	33	35	2	canonical_register_retention	1	append@register16:AC	0	ACACACACACACACACACACACACACACACGCA	ACACACACACACACACACACACACACACACACGCA
S_229fbcc13134130f	10	S_570bf0ac95243094	S_2fd96f3317c5145c	35	37	2	canonical_register_retention	1	append@register17:AC	0	ACACACACACACACACACACACACACACACACGCA	ACACACACACACACACACACACACACACACACACGCA
S_229fbcc13134130f	11	S_2fd96f3317c5145c	S_858c98e78e013a1a	37	39	2	canonical_register_retention	1	append@register18:AC	0	ACACACACACACACACACACACACACACACACACGCA	ACACACACACACACACACACACACACACACACACACGCA
S_229fbcc13134130f	12	S_858c98e78e013a1a	S_db0ca89b63eec168	39	41	2	canonical_register_retention	1	append@register19:AC	0	ACACACACACACACACACACACACACACACACACACGCA	ACACACACACACACACACACACACACACACACACACACGCA
S_229fbcc13134130f	13	S_db0ca89b63eec168	S_f7e8c0c073ec7d8a	41	43	2	canonical_register_retention	1	append@register20:AC	0	ACACACACACACACACACACACACACACACACACACACGCA	ACACACACACACACACACACACACACACACACACACACACGCA
S_229fbcc13134130f	14	S_f7e8c0c073ec7d8a	S_a5e7236787fc94f0	43	45	2	canonical_register_retention	1	append@register21:AC	0	ACACACACACACACACACACACACACACACACACACACACGCA	ACACACACACACACACACACACACACACACACACACACACACGCA
S_229fbcc13134130f	15	S_a5e7236787fc94f0	S_768af36dc4799ee8	45	47	2	canonical_register_retention	1	append@register22:AC	0	ACACACACACACACACACACACACACACACACACACACACACGCA	ACACACACACACACACACACACACACACACACACACACACACACGCA
S_229fbcc13134130f	16	S_768af36dc4799ee8	S_a25c79c905910a6a	47	51	4	canonical_register_retention	2	append@register23:AC;append@register24:AC	1	ACACACACACACACACACACACACACACACACACACACACACACGCA	ACACACACACACACACACACACACACACACACACACACACACACACACGCA
S_229fbcc13134130f	17	S_a25c79c905910a6a	S_229fbcc13134130f	51	79	28	exact_5p_payload_retention	28	ins@0:ACACACACACACACACACACACACAC;ins@22:A;ins@30:A	27	ACACACACACACACACACACACACACACACACACACACACACACACACGCA	ACACACACACACACACACACACACACACACACACACACACACACACACAACACACACAACACACACACACACACACGCA
S_a25fffe19b08bd29	2	S_6620270550aa9a33	S_424ab362b8422fa4	19	21	2	canonical_register_retention	1	append@register9:AC	0	ACACACACACACACACGCA	ACACACACACACACACACGCA
S_a25fffe19b08bd29	3	S_424ab362b8422fa4	S_3a72418af3f3b07b	21	23	2	canonical_register_retention	1	append@register10:AC	0	ACACACACACACACACACGCA	ACACACACACACACACACACGCA
S_a25fffe19b08bd29	4	S_3a72418af3f3b07b	S_e456a09f389996a5	23	25	2	canonical_register_retention	1	append@register11:AC	0	ACACACACACACACACACACGCA	ACACACACACACACACACACACGCA
S_a25fffe19b08bd29	5	S_e456a09f389996a5	S_7ce3e8dfe8c00a6d	25	27	2	canonical_register_retention	1	append@register12:AC	0	ACACACACACACACACACACACGCA	ACACACACACACACACACACACACGCA
S_a25fffe19b08bd29	6	S_7ce3e8dfe8c00a6d	S_7c37c55db663bcc8	27	29	2	canonical_register_retention	1	append@register13:AC	0	ACACACACACACACACACACACACGCA	ACACACACACACACACACACACACACGCA
S_a25fffe19b08bd29	7	S_7c37c55db663bcc8	S_1dfdcd5ea673b492	29	31	2	canonical_register_retention	1	append@register14:AC	0	ACACACACACACACACACACACACACGCA	ACACACACACACACACACACACACACACGCA
S_a25fffe19b08bd29	8	S_1dfdcd5ea673b492	S_3044657a1bda2311	31	33	2	canonical_register_retention	1	append@register15:AC	0	ACACACACACACACACACACACACACACGCA	ACACACACACACACACACACACACACACACGCA
S_a25fffe19b08bd29	9	S_3044657a1bda2311	S_570bf0ac95243094	33	35	2	canonical_register_retention	1	append@register16:AC	0	ACACACACACACACACACACACACACACACGCA	ACACACACACACACACACACACACACACACACGCA
S_a25fffe19b08bd29	10	S_570bf0ac95243094	S_2fd96f3317c5145c	35	37	2	canonical_register_retention	1	append@register17:AC	0	ACACACACACACACACACACACACACACACACGCA	ACACACACACACACACACACACACACACACACACGCA
S_a25fffe19b08bd29	11	S_2fd96f3317c5145c	S_858c98e78e013a1a	37	39	2	canonical_register_retention	1	append@register18:AC	0	ACACACACACACACACACACACACACACACACACGCA	ACACACACACACACACACACACACACACACACACACGCA
S_a25fffe19b08bd29	12	S_858c98e78e013a1a	S_db0ca89b63eec168	39	41	2	canonical_register_retention	1	append@register19:AC	0	ACACACACACACACACACACACACACACACACACACGCA	ACACACACACACACACACACACACACACACACACACACGCA
S_a25fffe19b08bd29	13	S_db0ca89b63eec168	S_f7e8c0c073ec7d8a	41	43	2	canonical_register_retention	1	append@register20:AC	0	ACACACACACACACACACACACACACACACACACACACGCA	ACACACACACACACACACACACACACACACACACACACACGCA
S_a25fffe19b08bd29	14	S_f7e8c0c073ec7d8a	S_a5e7236787fc94f0	43	45	2	canonical_register_retention	1	append@register21:AC	0	ACACACACACACACACACACACACACACACACACACACACGCA	ACACACACACACACACACACACACACACACACACACACACACGCA
S_a25fffe19b08bd29	15	S_a5e7236787fc94f0	S_a25fffe19b08bd29	45	46	1	exact_5p_payload_retention	2	sub@43:G>A;ins@45:C	0	ACACACACACACACACACACACACACACACACACACACACACGCA	ACACACACACACACACACACACACACACACACACACACACACACAC
S_5637f037125f5f60	2	S_6620270550aa9a33	S_424ab362b8422fa4	19	21	2	canonical_register_retention	1	append@register9:AC	0	ACACACACACACACACGCA	ACACACACACACACACACGCA
S_5637f037125f5f60	3	S_424ab362b8422fa4	S_3a72418af3f3b07b	21	23	2	canonical_register_retention	1	append@register10:AC	0	ACACACACACACACACACGCA	ACACACACACACACACACACGCA
S_5637f037125f5f60	4	S_3a72418af3f3b07b	S_e456a09f389996a5	23	25	2	canonical_register_retention	1	append@register11:AC	0	ACACACACACACACACACACGCA	ACACACACACACACACACACACGCA
S_5637f037125f5f60	5	S_e456a09f389996a5	S_5637f037125f5f60	25	41	16	exact_5p_payload_retention	16	ins@0:ACACACACAC;ins@12:AA;ins@14:A;ins@16:T;ins@17:CT	15	ACACACACACACACACACACACGCA	ACACACACACACACACACACACAAACAACTACTCACACGCA
