## Supplementary material for "Self-extending DNA recording with stochastic and programmed writing": Source Data: path_nodes.csv

terminal_state_id	path_step	state_id	sequence	length	observed	provenance	umi_support	library_count	path_number
S_c271cca3207229d3	1	S_6620270550aa9a33	ACACACACACACACACGCA	19	1	paired_plus_one_sided_exact_dual	7140447	10	1
S_c271cca3207229d3	2	S_424ab362b8422fa4	ACACACACACACACACACGCA	21	1	paired_plus_one_sided_exact_dual	553281	10	1
S_c271cca3207229d3	3	S_3a72418af3f3b07b	ACACACACACACACACACACGCA	23	1	paired_plus_one_sided_exact_dual	53464	10	1
S_c271cca3207229d3	4	S_e456a09f389996a5	ACACACACACACACACACACACGCA	25	1	paired_plus_one_sided_exact_dual	6573	10	1
S_c271cca3207229d3	5	S_7ce3e8dfe8c00a6d	ACACACACACACACACACACACACGCA	27	1	paired_plus_one_sided_exact_dual	1034	10	1
S_c271cca3207229d3	6	S_7c37c55db663bcc8	ACACACACACACACACACACACACACGCA	29	1	paired_plus_one_sided_exact_dual	229	9	1
S_c271cca3207229d3	7	S_1dfdcd5ea673b492	ACACACACACACACACACACACACACACGCA	31	1	paired_plus_one_sided_exact_dual	74	9	1
S_c271cca3207229d3	8	S_3044657a1bda2311	ACACACACACACACACACACACACACACACGCA	33	1	paired_plus_one_sided_exact_dual	48	7	1
S_c271cca3207229d3	9	S_570bf0ac95243094	ACACACACACACACACACACACACACACACACGCA	35	1	paired_plus_one_sided_exact_dual	25	4	1
S_c271cca3207229d3	10	S_2fd96f3317c5145c	ACACACACACACACACACACACACACACACACACGCA	37	1	paired_plus_one_sided_exact_dual	19	7	1
S_c271cca3207229d3	11	S_858c98e78e013a1a	ACACACACACACACACACACACACACACACACACACGCA	39	1	paired_plus_one_sided_exact_dual	17	7	1
S_c271cca3207229d3	12	S_db0ca89b63eec168	ACACACACACACACACACACACACACACACACACACACGCA	41	1	paired_plus_one_sided_exact_dual	8	4	1
S_c271cca3207229d3	13	S_f7e8c0c073ec7d8a	ACACACACACACACACACACACACACACACACACACACACGCA	43	1	paired_plus_one_sided_exact_dual	8	4	1
S_c271cca3207229d3	14	S_a5e7236787fc94f0	ACACACACACACACACACACACACACACACACACACACACACGCA	45	1	paired_plus_one_sided_exact_dual	6	2	1
S_c271cca3207229d3	15	S_768af36dc4799ee8	ACACACACACACACACACACACACACACACACACACACACACACGCA	47	1	paired_full_body	2	2	1
S_c271cca3207229d3	16	S_a25c79c905910a6a	ACACACACACACACACACACACACACACACACACACACACACACACACGCA	51	1	paired_full_body	2	2	1
S_c271cca3207229d3	17	S_56f1b19a91196152	ACACACACACACACACACACACACACACACACACACACACACACACACACGCA	53	1	paired_plus_one_sided_exact_dual	2	1	1
S_c271cca3207229d3	18	S_e550f69bb3239232	ACACACACACACACACACACACACACACACACACACACACACACACACACACACACACACGCA	63	1	paired_full_body	1	1	1
S_c271cca3207229d3	19	S_2c458ae8846f9b47	ACACACACACACACACACACACACACACACACACACACACACACACACACACACACACACACGCA	65	1	paired_full_body	2	2	1
S_c271cca3207229d3	20	S_55bc8e4995701598	ACACACACACACACACACACACACACACACACACACACACACACACACACACACACACACACACGCA	67	1	paired_full_body	1	1	1
S_c271cca3207229d3	21	S_c0a9cb026b13b0d9	ACACACACACACACACACACACACACACACACACACACACACACACACACACACACACACACACACACGCA	71	1	one_sided_exact_dual_canonical	2	2	1
S_c271cca3207229d3	22	S_c8828d13bcd4f100	ACACACACACACACACACACACACACACACACACACACACACACACACACACACACACACACACACACACACACACACGCA	81	1	paired_full_body	1	1	1
S_c271cca3207229d3	23	S_42169270f16c854f	ACACACACACACACACACACACACACACACACACACACACACACACACACACACACACACACACACACACACACACACACGCA	83	1	paired_full_body	1	1	1
S_c271cca3207229d3	24	S_0db1f13a1791bdbe	ACACACACACACACACACACACACACACACACACACACACACACACACACACACACACACACACACACACACACACACACACACACACACGCA	93	1	paired_full_body	1	1	1
S_c271cca3207229d3	25	S_43b63b2ac130f586	ACACACACACACACACACACACACACACACACACACACACACACACACACACACACACACACACACACACACACACACACACACACACACACACACACACACACACACACGCA	113	1	paired_full_body	1	1	1
S_c271cca3207229d3	26	S_c271cca3207229d3	ACACACACACACACACACACACACACACACACACACACACACACACACACACACACACACACACACACACACACACACACACACACACACACACACACACACACACACACACACACACACACACACACACACACACACACACACACACACACACACACACACACACACACACACACACACACACACACACACACACACACACACACACACACACACACACACACACACACACACACACACACACACACACACACACACACACACACACACACACACACACACACACACACACACGCA	297	1	paired_full_body	1	1	1
S_229fbcc13134130f	1	S_6620270550aa9a33	ACACACACACACACACGCA	19	1	paired_plus_one_sided_exact_dual	7140447	10	2
S_229fbcc13134130f	2	S_424ab362b8422fa4	ACACACACACACACACACGCA	21	1	paired_plus_one_sided_exact_dual	553281	10	2
S_229fbcc13134130f	3	S_3a72418af3f3b07b	ACACACACACACACACACACGCA	23	1	paired_plus_one_sided_exact_dual	53464	10	2
S_229fbcc13134130f	4	S_e456a09f389996a5	ACACACACACACACACACACACGCA	25	1	paired_plus_one_sided_exact_dual	6573	10	2
S_229fbcc13134130f	5	S_7ce3e8dfe8c00a6d	ACACACACACACACACACACACACGCA	27	1	paired_plus_one_sided_exact_dual	1034	10	2
S_229fbcc13134130f	6	S_7c37c55db663bcc8	ACACACACACACACACACACACACACGCA	29	1	paired_plus_one_sided_exact_dual	229	9	2
S_229fbcc13134130f	7	S_1dfdcd5ea673b492	ACACACACACACACACACACACACACACGCA	31	1	paired_plus_one_sided_exact_dual	74	9	2
S_229fbcc13134130f	8	S_3044657a1bda2311	ACACACACACACACACACACACACACACACGCA	33	1	paired_plus_one_sided_exact_dual	48	7	2
S_229fbcc13134130f	9	S_570bf0ac95243094	ACACACACACACACACACACACACACACACACGCA	35	1	paired_plus_one_sided_exact_dual	25	4	2
S_229fbcc13134130f	10	S_2fd96f3317c5145c	ACACACACACACACACACACACACACACACACACGCA	37	1	paired_plus_one_sided_exact_dual	19	7	2
S_229fbcc13134130f	11	S_858c98e78e013a1a	ACACACACACACACACACACACACACACACACACACGCA	39	1	paired_plus_one_sided_exact_dual	17	7	2
S_229fbcc13134130f	12	S_db0ca89b63eec168	ACACACACACACACACACACACACACACACACACACACGCA	41	1	paired_plus_one_sided_exact_dual	8	4	2
S_229fbcc13134130f	13	S_f7e8c0c073ec7d8a	ACACACACACACACACACACACACACACACACACACACACGCA	43	1	paired_plus_one_sided_exact_dual	8	4	2
S_229fbcc13134130f	14	S_a5e7236787fc94f0	ACACACACACACACACACACACACACACACACACACACACACGCA	45	1	paired_plus_one_sided_exact_dual	6	2	2
S_229fbcc13134130f	15	S_768af36dc4799ee8	ACACACACACACACACACACACACACACACACACACACACACACGCA	47	1	paired_full_body	2	2	2
S_229fbcc13134130f	16	S_a25c79c905910a6a	ACACACACACACACACACACACACACACACACACACACACACACACACGCA	51	1	paired_full_body	2	2	2
S_229fbcc13134130f	17	S_229fbcc13134130f	ACACACACACACACACACACACACACACACACACACACACACACACACAACACACACAACACACACACACACACACGCA	79	1	one_sided_exact_dual_raw_validated_noncanonical	1	1	2
S_a25fffe19b08bd29	1	S_6620270550aa9a33	ACACACACACACACACGCA	19	1	paired_plus_one_sided_exact_dual	7140447	10	3
S_a25fffe19b08bd29	2	S_424ab362b8422fa4	ACACACACACACACACACGCA	21	1	paired_plus_one_sided_exact_dual	553281	10	3
S_a25fffe19b08bd29	3	S_3a72418af3f3b07b	ACACACACACACACACACACGCA	23	1	paired_plus_one_sided_exact_dual	53464	10	3
S_a25fffe19b08bd29	4	S_e456a09f389996a5	ACACACACACACACACACACACGCA	25	1	paired_plus_one_sided_exact_dual	6573	10	3
S_a25fffe19b08bd29	5	S_7ce3e8dfe8c00a6d	ACACACACACACACACACACACACGCA	27	1	paired_plus_one_sided_exact_dual	1034	10	3
S_a25fffe19b08bd29	6	S_7c37c55db663bcc8	ACACACACACACACACACACACACACGCA	29	1	paired_plus_one_sided_exact_dual	229	9	3
S_a25fffe19b08bd29	7	S_1dfdcd5ea673b492	ACACACACACACACACACACACACACACGCA	31	1	paired_plus_one_sided_exact_dual	74	9	3
S_a25fffe19b08bd29	8	S_3044657a1bda2311	ACACACACACACACACACACACACACACACGCA	33	1	paired_plus_one_sided_exact_dual	48	7	3
S_a25fffe19b08bd29	9	S_570bf0ac95243094	ACACACACACACACACACACACACACACACACGCA	35	1	paired_plus_one_sided_exact_dual	25	4	3
S_a25fffe19b08bd29	10	S_2fd96f3317c5145c	ACACACACACACACACACACACACACACACACACGCA	37	1	paired_plus_one_sided_exact_dual	19	7	3
S_a25fffe19b08bd29	11	S_858c98e78e013a1a	ACACACACACACACACACACACACACACACACACACGCA	39	1	paired_plus_one_sided_exact_dual	17	7	3
S_a25fffe19b08bd29	12	S_db0ca89b63eec168	ACACACACACACACACACACACACACACACACACACACGCA	41	1	paired_plus_one_sided_exact_dual	8	4	3
S_a25fffe19b08bd29	13	S_f7e8c0c073ec7d8a	ACACACACACACACACACACACACACACACACACACACACGCA	43	1	paired_plus_one_sided_exact_dual	8	4	3
S_a25fffe19b08bd29	14	S_a5e7236787fc94f0	ACACACACACACACACACACACACACACACACACACACACACGCA	45	1	paired_plus_one_sided_exact_dual	6	2	3
S_a25fffe19b08bd29	15	S_a25fffe19b08bd29	ACACACACACACACACACACACACACACACACACACACACACACAC	46	1	paired_full_body	1	1	3
S_5637f037125f5f60	1	S_6620270550aa9a33	ACACACACACACACACGCA	19	1	paired_plus_one_sided_exact_dual	7140447	10	4
S_5637f037125f5f60	2	S_424ab362b8422fa4	ACACACACACACACACACGCA	21	1	paired_plus_one_sided_exact_dual	553281	10	4
S_5637f037125f5f60	3	S_3a72418af3f3b07b	ACACACACACACACACACACGCA	23	1	paired_plus_one_sided_exact_dual	53464	10	4
S_5637f037125f5f60	4	S_e456a09f389996a5	ACACACACACACACACACACACGCA	25	1	paired_plus_one_sided_exact_dual	6573	10	4
S_5637f037125f5f60	5	S_5637f037125f5f60	ACACACACACACACACACACACAAACAACTACTCACACGCA	41	1	one_sided_exact_dual_raw_validated_noncanonical	1	1	4
