## Supplementary material for "Self-extending DNA recording with stochastic and programmed writing": Source Data: support_thinning.csv

fraction	metric	median	lower_95	upper_95	mean	replicates
1.0	retained_states	116.0	116.0	116.0	116.0	1
1.0	retained_state_fraction	1.0	1.0	1.0	1.0	1
1.0	strict_max_depth	4.0	4.0	4.0	4.0	1
1.0	gap3_max_depth	5.0	5.0	5.0	5.0	1
1.0	strict_families_ge3	8.0	8.0	8.0	8.0	1
1.0	gap3_families_ge3	9.0	9.0	9.0	9.0	1
0.75	retained_states	102.0	97.0	109.0	102.451	1000
0.75	retained_state_fraction	0.8793103448275862	0.8362068965517241	0.9396551724137931	0.8831982758620691	1000
0.75	strict_max_depth	4.0	3.0	4.0	3.856	1000
0.75	gap3_max_depth	5.0	4.0	5.0	4.712	1000
0.75	strict_families_ge3	7.0	5.0	8.0	6.94	1000
0.75	gap3_families_ge3	8.0	6.0	9.0	7.854	1000
0.5	retained_states	85.0	77.0	93.0	85.314	1000
0.5	retained_state_fraction	0.7327586206896551	0.6637931034482759	0.8017241379310345	0.7354655172413793	1000
0.5	strict_max_depth	3.0	3.0	4.0	3.479	1000
0.5	gap3_max_depth	4.0	3.0	5.0	4.332	1000
0.5	strict_families_ge3	5.0	3.0	7.0	5.306	1000
0.5	gap3_families_ge3	6.0	4.0	8.0	6.297	1000
0.25	retained_states	63.0	55.0	70.0	62.815	1000
0.25	retained_state_fraction	0.5431034482758621	0.47413793103448276	0.603448275862069	0.5415086206896552	1000
0.25	strict_max_depth	3.0	3.0	4.0	3.101	1000
0.25	gap3_max_depth	3.0	3.0	5.0	3.613	1000
0.25	strict_families_ge3	3.0	1.0	5.0	2.881	1000
0.25	gap3_families_ge3	4.0	1.0	6.0	3.768	1000
0.1	retained_states	44.0	38.0	50.0	43.762	1000
0.1	retained_state_fraction	0.3793103448275862	0.3275862068965517	0.43103448275862066	0.3772586206896551	1000
0.1	strict_max_depth	3.0	2.0	3.0	2.678	1000
0.1	gap3_max_depth	3.0	2.0	5.0	3.045	1000
0.1	strict_families_ge3	1.0	0.0	3.0	0.958	1000
0.1	gap3_families_ge3	2.0	0.0	4.0	1.669	1000
0.05	retained_states	34.0	29.0	39.0	34.063	1000
0.05	retained_state_fraction	0.29310344827586204	0.25	0.33620689655172414	0.2936465517241379	1000
0.05	strict_max_depth	2.0	1.0	3.0	2.217	1000
0.05	gap3_max_depth	3.0	2.0	4.0	2.611	1000
0.05	strict_families_ge3	0.0	0.0	2.0	0.277	1000
0.05	gap3_families_ge3	1.0	0.0	3.0	0.75	1000
0.02	retained_states	25.0	21.0	29.0	24.986	1000
0.02	retained_state_fraction	0.21551724137931033	0.1810344827586207	0.25	0.21539655172413794	1000
0.02	strict_max_depth	2.0	1.0	3.0	1.682	1000
0.02	gap3_max_depth	2.0	1.0	3.0	2.025	1000
0.02	strict_families_ge3	0.0	0.0	1.0	0.034	1000
0.02	gap3_families_ge3	0.0	0.0	1.0	0.212	1000
0.01	retained_states	20.0	16.0	24.0	19.871	1000
0.01	retained_state_fraction	0.1724137931034483	0.13793103448275862	0.20689655172413793	0.17130172413793104	1000
0.01	strict_max_depth	1.0	1.0	2.0	1.287	1000
0.01	gap3_max_depth	1.0	1.0	3.0	1.574	1000
0.01	strict_families_ge3	0.0	0.0	0.0	0.003	1000
0.01	gap3_families_ge3	0.0	0.0	1.0	0.075	1000
