## Supplementary material for "Self-extending DNA recording with stochastic and programmed writing": Source Data: terminal_tiers.csv

path_number	terminal_state_id	terminal_length_bp	observed_nodes	compatibility_edges	evidence_tag	graph_membership	maximum_gap_bp
1	S_c271cca3207229d3	297	26	25	paired full-body singleton	overlay	184
2	S_229fbcc13134130f	79	17	16	one-sided singleton	overlay	28
3	S_a25fffe19b08bd29	46	15	14	paired full-body singleton	primary	2
4	S_5637f037125f5f60	41	5	4	one-sided singleton	overlay	16
