## Supplementary material for "Self-extending DNA recording with stochastic and programmed writing": Source Data: candidate_relation_status.csv

scope	category	count	denominator	fraction
state_candidates	unique_best	52	297	0.1750841750841751
state_candidates	tied_best	148	297	0.4983164983164983
state_candidates	no_shared_evidence	97	297	0.3265993265993266
combination_candidates	unique_best	228	842	0.27078384798099764
combination_candidates	tied_best	565	842	0.671021377672209
combination_candidates	no_shared_evidence	49	842	0.05819477434679335
overview_internal_joins	shared_exact_record	597	841	0.7098692033293698
overview_internal_joins	shared_other_feature	157	841	0.18668252080856124
overview_internal_joins	layout_unresolved	87	841	0.10344827586206896
