## Supplementary material for "Self-extending DNA recording with stochastic and programmed writing": Source Data: displayed_rows.csv

UMI	aligned_tokens	candidate	fragments	library1_UMI	library2_UMI	location	row	sequence	spots	state_id	tokens
9	["AC", "AT", "AC", "AC", "AC", "AC"]	e_010	[]	5	4	Fig5e_010	1	ACATACACACACGCA	9	S_c953ea162dc99c1b	["AC", "AT", "AC", "AC", "AC", "AC"]
196	["AC", "AT", "AC", "AC", "AC", "AC", "AC"]	e_010	[]	128	68	Fig5e_010	2	ACATACACACACACGCA	196	S_204913b79ec587ee	["AC", "AT", "AC", "AC", "AC", "AC", "AC"]
2452	["AC", "AT", "AC", "AC", "AC", "AC", "AC", "AC"]	e_010	[]	1596	856	Fig5e_010	3	ACATACACACACACACGCA	2317	S_c61559c4c54df2ff	["AC", "AT", "AC", "AC", "AC", "AC", "AC", "AC"]
136	["AC", "AT", "AC", "AC", "AC", "AC", "AC", "AC", "AC"]	e_010	[]	87	49	Fig5e_010	4	ACATACACACACACACACGCA	136	S_6e933f81ca040e16	["AC", "AT", "AC", "AC", "AC", "AC", "AC", "AC", "AC"]
7	["AC", "AT", "AC", "AC", "AC", "AC", "AC", "AC", "AC", "AC"]	e_010	[]	4	3	Fig5e_010	5	ACATACACACACACACACACGCA	7	S_84c778d89a361569	["AC", "AT", "AC", "AC", "AC", "AC", "AC", "AC", "AC", "AC"]
10	["AC", "AT", "AT", "AC", "AC", "AC"]	e_011	[]	8	2	Fig5e_011	1	ACATATACACACGCA	10	S_cb0a561f41363064	["AC", "AT", "AT", "AC", "AC", "AC"]
172	["AC", "AT", "AT", "AC", "AC", "AC", "AC"]	e_011	[]	121	51	Fig5e_011	2	ACATATACACACACGCA	172	S_61ba77137e9b9832	["AC", "AT", "AT", "AC", "AC", "AC", "AC"]
4668	["AC", "AT", "AT", "AC", "AC", "AC", "AC", "AC"]	e_011	[]	3221	1447	Fig5e_011	3	ACATATACACACACACGCA	4203	S_ae8f0abfff836db0	["AC", "AT", "AT", "AC", "AC", "AC", "AC", "AC"]
136	["AC", "AT", "AT", "AC", "AC", "AC", "AC", "AC", "AC"]	e_011	[]	98	38	Fig5e_011	4	ACATATACACACACACACGCA	136	S_50c6b80143cc1429	["AC", "AT", "AT", "AC", "AC", "AC", "AC", "AC", "AC"]
4	["AC", "AT", "AT", "AC", "AC", "AC", "AC", "AC", "AC", "AC"]	e_011	[]	3	1	Fig5e_011	5	ACATATACACACACACACACGCA	4	S_9a8a59a28244cc09	["AC", "AT", "AT", "AC", "AC", "AC", "AC", "AC", "AC", "AC"]
128	["AT", "AT", null, "AC", "AC", "AC", "AC", "AC"]	g_11	[]	80	48	Fig5g	1	ATATACACACACACGCA	128	S_91ac1116f9eb0c4e	["AT", "AT", "AC", "AC", "AC", "AC", "AC"]
6	["AT", "AT", "AG", "AC", "AC", "AC", "AC", "AC"]	g_11	["AG"]	5	1	Fig5g	2	ATATAGACACACACACGCA	6	S_e0cf72f998a2fed0	["AT", "AT", "AG", "AC", "AC", "AC", "AC", "AC"]
3	["AT", "AT", "GT", "AC", "AC", "AC", "AC", "AC"]	g_11	["GT"]	2	1	Fig5g	3	ATATGTACACACACACGCA	3	S_1302cd0d35cfc65c	["AT", "AT", "GT", "AC", "AC", "AC", "AC", "AC"]
3	["AT", "AT", "AT", "AT", "AC", "AC", "AC"]		[]	2	1	ED7a	1	ATATATATACACACGCA	3	S_ef1f30b70d1d854b	["AT", "AT", "AT", "AT", "AC", "AC", "AC"]
117	["AT", "AT", "AT", "AT", "AC", "AC", "AC", "AC"]		[]	78	39	ED7a	2	ATATATATACACACACGCA	117	S_820b4fd5ac9340af	["AT", "AT", "AT", "AT", "AC", "AC", "AC", "AC"]
1	["AT", "AT", "AT", "AT", "AC", "AC", "AC", "AT"]		[]	1	0	ED7a	3	ATATATATACACACATGCA	1	S_077f04df49d9c397	["AT", "AT", "AT", "AT", "AC", "AC", "AC", "AT"]
2	["AT", "AT", "AT", "AT", "AC", "AT", "AC", "AC"]		[]	2	0	ED7a	4	ATATATATACATACACGCA	2	S_86842fef31d0d7db	["AT", "AT", "AT", "AT", "AC", "AT", "AC", "AC"]
4	["AT", "AT", "AT", "AT", "AT", "AC", "AC", "AC"]		[]	2	2	ED7a	5	ATATATATATACACACGCA	4	S_b1066af07213cb52	["AT", "AT", "AT", "AT", "AT", "AC", "AC", "AC"]
7	["AT", "AT", "AT", "AT", "AC", "AC", "AC", "AC", "AC"]		[]	4	3	ED7a	6	ATATATATACACACACACGCA	7	S_22fe690ff311c208	["AT", "AT", "AT", "AT", "AC", "AC", "AC", "AC", "AC"]
2	["AT", "AT", "AT", "AT", "AC", "AC", "AC", "AC", "AC", "AC"]		[]	2	0	ED7a	7	ATATATATACACACACACACGCA	2	S_f5e7de7a0dad26d4	["AT", "AT", "AT", "AT", "AC", "AC", "AC", "AC", "AC", "AC"]
1	["AT", "AT", "AT", "AT", "AT", "AC", "AC", "AC", "AC", "AC"]		[]	0	1	ED7a	8	ATATATATATACACACACACGCA	1	S_1a579d04354ef314	["AT", "AT", "AT", "AT", "AT", "AC", "AC", "AC", "AC", "AC"]
13	["G", "AT", "AT", "AT", "AC", "AC", "AC", "AC", "AC"]		["G"]	9	4	ED7b	1	GATATATACACACACACGCA	13	S_4ac866261d5e6073	["G", "AT", "AT", "AT", "AC", "AC", "AC", "AC", "AC"]
128	["AT", "AT", null, "AC", "AC", "AC", "AC", "AC"]	g_11	[]	80	48	ED7c	1	ATATACACACACACGCA	128	S_91ac1116f9eb0c4e	["AT", "AT", "AC", "AC", "AC", "AC", "AC"]
6	["AT", "AT", "AG", "AC", "AC", "AC", "AC", "AC"]	g_11	["AG"]	5	1	ED7c	2	ATATAGACACACACACGCA	6	S_e0cf72f998a2fed0	["AT", "AT", "AG", "AC", "AC", "AC", "AC", "AC"]
3	["AT", "AT", "GT", "AC", "AC", "AC", "AC", "AC"]	g_11	["GT"]	2	1	ED7c	3	ATATGTACACACACACGCA	3	S_1302cd0d35cfc65c	["AT", "AT", "GT", "AC", "AC", "AC", "AC", "AC"]
2	["AT", "AT", "GC", "AC", "AC", "AC", "AC", "AC"]	g_11	["GC"]	2	0	ED7c	4	ATATGCACACACACACGCA	2	S_f0bf7a17e5e72bfd	["AT", "AT", "GC", "AC", "AC", "AC", "AC", "AC"]
1	["AT", "AT", "AA", "AC", "AC", "AC", "AC", "AC"]	g_11	["AA"]	1	0	ED7c	5	ATATAAACACACACACGCA	1	S_96c6064b350d1aae	["AT", "AT", "AA", "AC", "AC", "AC", "AC", "AC"]
9	["AC", "AT", "AC", "AC", "AC", "AC"]	e_010	[]	5	4	ED7d	1	ACATACACACACGCA	9	S_c953ea162dc99c1b	["AC", "AT", "AC", "AC", "AC", "AC"]
196	["AC", "AT", "AC", "AC", "AC", "AC", "AC"]	e_010	[]	128	68	ED7d	2	ACATACACACACACGCA	196	S_204913b79ec587ee	["AC", "AT", "AC", "AC", "AC", "AC", "AC"]
2452	["AC", "AT", "AC", "AC", "AC", "AC", "AC", "AC"]	e_010	[]	1596	856	ED7d	3	ACATACACACACACACGCA	2317	S_c61559c4c54df2ff	["AC", "AT", "AC", "AC", "AC", "AC", "AC", "AC"]
136	["AC", "AT", "AC", "AC", "AC", "AC", "AC", "AC", "AC"]	e_010	[]	87	49	ED7d	4	ACATACACACACACACACGCA	136	S_6e933f81ca040e16	["AC", "AT", "AC", "AC", "AC", "AC", "AC", "AC", "AC"]
7	["AC", "AT", "AC", "AC", "AC", "AC", "AC", "AC", "AC", "AC"]	e_010	[]	4	3	ED7d	5	ACATACACACACACACACACGCA	7	S_84c778d89a361569	["AC", "AT", "AC", "AC", "AC", "AC", "AC", "AC", "AC", "AC"]
10	["AC", "AT", "AT", "AC", "AC", "AC"]	e_011	[]	8	2	ED7d	6	ACATATACACACGCA	10	S_cb0a561f41363064	["AC", "AT", "AT", "AC", "AC", "AC"]
172	["AC", "AT", "AT", "AC", "AC", "AC", "AC"]	e_011	[]	121	51	ED7d	7	ACATATACACACACGCA	172	S_61ba77137e9b9832	["AC", "AT", "AT", "AC", "AC", "AC", "AC"]
4668	["AC", "AT", "AT", "AC", "AC", "AC", "AC", "AC"]	e_011	[]	3221	1447	ED7d	8	ACATATACACACACACGCA	4203	S_ae8f0abfff836db0	["AC", "AT", "AT", "AC", "AC", "AC", "AC", "AC"]
136	["AC", "AT", "AT", "AC", "AC", "AC", "AC", "AC", "AC"]	e_011	[]	98	38	ED7d	9	ACATATACACACACACACGCA	136	S_50c6b80143cc1429	["AC", "AT", "AT", "AC", "AC", "AC", "AC", "AC", "AC"]
4	["AC", "AT", "AT", "AC", "AC", "AC", "AC", "AC", "AC", "AC"]	e_011	[]	3	1	ED7d	10	ACATATACACACACACACACGCA	4	S_9a8a59a28244cc09	["AC", "AT", "AT", "AC", "AC", "AC", "AC", "AC", "AC", "AC"]
