## Supplementary material for "Self-extending DNA recording with stochastic and programmed writing": Source Data: eight_states.csv

group_id	state_id	sequence	length_nt	barcode12_spots	barcode12_UMI_keys	barcode12_reads	barcode13_spots	barcode13_UMI_keys	barcode13_reads	pooled_spots	pooled_UMI_keys	pooled_reads	seen_in_both_technical_libraries
H_6f984297fcfc	S_820b4fd5ac9340af	ATATATATACACACACGCA	19	78	78	78	39	39	39	117	117	117	1
H_6f984297fcfc	S_22fe690ff311c208	ATATATATACACACACACGCA	21	4	4	4	3	3	3	7	7	7	1
H_6f984297fcfc	S_b1066af07213cb52	ATATATATATACACACGCA	19	2	2	2	2	2	2	4	4	4	1
H_6f984297fcfc	S_ef1f30b70d1d854b	ATATATATACACACGCA	17	2	2	2	1	1	1	3	3	3	1
H_6f984297fcfc	S_f5e7de7a0dad26d4	ATATATATACACACACACACGCA	23	2	2	2	0	0	0	2	2	2	0
H_6f984297fcfc	S_86842fef31d0d7db	ATATATATACATACACGCA	19	2	2	2	0	0	0	2	2	2	0
H_6f984297fcfc	S_077f04df49d9c397	ATATATATACACACATGCA	19	1	1	1	0	0	0	1	1	1	0
H_6f984297fcfc	S_1a579d04354ef314	ATATATATATACACACACACGCA	23	0	0	0	1	1	1	1	1	1	0
