## Supplementary material for "Self-extending DNA recording with stochastic and programmed writing": Source Data: example_first_ring_edges_classified.csv

group_id	spot1	state1	sequence1	library1	UMI_keys1	spot2	state2	sequence2	library2	UMI_keys2	edge_class
H_6f984297fcfc	GGCGAGGTAATTCATG	S_820b4fd5ac9340af	ATATATATACACACACGCA	barcode12	1	GGCGAGGTTCCATACC	S_f5e7de7a0dad26d4	ATATATATACACACACACACGCA	barcode12	1	cross_exact_state
H_6f984297fcfc	AAATATCCGCCCTACC	S_820b4fd5ac9340af	ATATATATACACACACGCA	barcode12	1	TAATAAAAGCCCTACC	S_820b4fd5ac9340af	ATATATATACACACACGCA	barcode12	1	same_exact_state
H_6f984297fcfc	AACCGCCAAAACATCG	S_820b4fd5ac9340af	ATATATATACACACACGCA	barcode12	1	CCACACCCTAGGATGA	S_820b4fd5ac9340af	ATATATATACACACACGCA	barcode12	1	same_exact_state
H_6f984297fcfc	ACGCTCGACTCGTTAC	S_820b4fd5ac9340af	ATATATATACACACACGCA	barcode12	1	CCGTGAGACTCGTTAC	S_820b4fd5ac9340af	ATATATATACACACACGCA	barcode12	1	same_exact_state
H_6f984297fcfc	GCTCAAACTCACAGCA	S_820b4fd5ac9340af	ATATATATACACACACGCA	barcode13	1	TGAGCCATCGACGATT	S_820b4fd5ac9340af	ATATATATACACACACGCA	barcode13	1	same_exact_state
H_6f984297fcfc	GGAGAACACCTCCTGA	S_820b4fd5ac9340af	ATATATATACACACACGCA	barcode12	1	GTACGCAACGACTGGA	S_820b4fd5ac9340af	ATATATATACACACACGCA	barcode12	1	same_exact_state
H_6f984297fcfc	TGAAGAGACCACACCC	S_820b4fd5ac9340af	ATATATATACACACACGCA	barcode12	1	TGGAACAAAACCGCCA	S_820b4fd5ac9340af	ATATATATACACACACGCA	barcode13	1	same_exact_state
