## Supplementary material for "Self-extending DNA recording with stochastic and programmed writing": Source Data: observation_funnel.csv

stage	unit	count
all_approved_spacer_calls	calls	59031
located_approved_calls	calls	28781
Q20_recovered_UMI_distinct_reads	read_state_observations	24109
Q20_recovered_UMI_keys	pooled_spot_UMI_keys	17107
competing_spacer_keys_unresolved	pooled_spot_UMI_keys	1755
core_unambiguous_keys	pooled_spot_UMI_keys	15352
core_spacer_states	distinct_sequences	297
single_UMI_core_states	distinct_sequences	166
