## Supplementary material for "Self-extending DNA recording with stochastic and programmed writing": Source Data: 21_prefixes.tsv

display_row	group_id	prefix	prefix_nt	parent	n_states	n_spots	root_group_id	display_colour	order_note
1	H_74e24cd97160	ACACACAT	8		5	25	H_74e24cd97160	#008577	Observed prefix nesting; not chronological event time or a proven clone.
2	H_0fea6e742b59	ACACACATAT	10	H_74e24cd97160	2	2	H_74e24cd97160	#008577	Observed prefix nesting; not chronological event time or a proven clone.
3	H_8dc320d15677	ACACAT	6		11	306	H_8dc320d15677	#8064A2	Observed prefix nesting; not chronological event time or a proven clone.
4	H_7936cb638c74	ACACATACACAT	12	H_8dc320d15677	2	2	H_8dc320d15677	#8064A2	Observed prefix nesting; not chronological event time or a proven clone.
5	H_9bd967d4b643	ACACACACACAT	12		3	5	H_9bd967d4b643	#C99635	Observed prefix nesting; not chronological event time or a proven clone.
6	H_d2189a0465ae	ACAT	4		93	7080	H_d2189a0465ae	#4C78A8	Observed prefix nesting; not chronological event time or a proven clone.
7	H_05696375170a	ACATAT	6	H_d2189a0465ae	37	4739	H_d2189a0465ae	#4C78A8	Observed prefix nesting; not chronological event time or a proven clone.
8	H_02ffe9ce5b9a	ACATATACAT	10	H_05696375170a	6	59	H_d2189a0465ae	#4C78A8	Observed prefix nesting; not chronological event time or a proven clone.
9	H_5f4e23374e52	ACATATAT	8	H_05696375170a	5	159	H_d2189a0465ae	#4C78A8	Observed prefix nesting; not chronological event time or a proven clone.
10	H_d801ccc70f17	ACATATATAT	10	H_5f4e23374e52	2	7	H_d2189a0465ae	#4C78A8	Observed prefix nesting; not chronological event time or a proven clone.
11	H_77918731d04a	ACATACAT	8	H_d2189a0465ae	4	148	H_d2189a0465ae	#4C78A8	Observed prefix nesting; not chronological event time or a proven clone.
12	H_eb5442705969	AT	2		86	4872	H_eb5442705969	#E64B35	Observed prefix nesting; not chronological event time or a proven clone.
13	H_2b751252c58f	ATACAT	6	H_eb5442705969	6	169	H_eb5442705969	#E64B35	Observed prefix nesting; not chronological event time or a proven clone.
14	H_ad5ce0332ce2	ATAT	4	H_eb5442705969	64	4595	H_eb5442705969	#E64B35	Observed prefix nesting; not chronological event time or a proven clone.
15	H_39726bac0931	ATATACACACACAT	14	H_ad5ce0332ce2	2	3	H_eb5442705969	#E64B35	Observed prefix nesting; not chronological event time or a proven clone.
16	H_42154a11ac11	ATATACAT	8	H_ad5ce0332ce2	4	48	H_eb5442705969	#E64B35	Observed prefix nesting; not chronological event time or a proven clone.
17	H_471ebabfbd80	ATATACACAT	10	H_ad5ce0332ce2	2	10	H_eb5442705969	#E64B35	Observed prefix nesting; not chronological event time or a proven clone.
18	H_5da4a85f0779	ATATACACACAT	12	H_ad5ce0332ce2	2	2	H_eb5442705969	#E64B35	Observed prefix nesting; not chronological event time or a proven clone.
19	H_fc40fa4a9b59	ATATAT	6	H_ad5ce0332ce2	35	3500	H_eb5442705969	#E64B35	Observed prefix nesting; not chronological event time or a proven clone.
20	H_6f984297fcfc	ATATATAT	8	H_fc40fa4a9b59	8	137	H_eb5442705969	#E64B35	Observed prefix nesting; not chronological event time or a proven clone.
21	H_25ccb9d78ff3	ATATATATAT	10	H_6f984297fcfc	2	5	H_eb5442705969	#E64B35	Observed prefix nesting; not chronological event time or a proven clone.
