## Supplementary material for "Self-extending DNA recording with stochastic and programmed writing": Source Data: 37_record_matrix.csv

row	display_ID	state_id	raw_sequence	bits	statuses	terminal	units	class_3	class_5	class_8
1	R146	S_1a54517d355385ca	ACATATGCACACACACGCA	[0, 1, 1, -1, 0, 0, 0, 0]	["observed_0", "observed_1", "observed_1", "other_substitution", "observed_0", "observed_0", "observed_0", "observed_0"]	GCA	8.0	P3_011	unassigned	unassigned
2	R111	S_290f55ac0a9fde1e	ACATATACAAACACACGCA	[0, 1, 1, 0, -1, 0, 0, 0]	["observed_0", "observed_1", "observed_1", "observed_0", "other_substitution", "observed_0", "observed_0", "observed_0"]	GCA	8.0	P3_011	unassigned	unassigned
3	R140	S_f3b9479a262f4771	ACATATACCCACACACGCA	[0, 1, 1, 0, -1, 0, 0, 0]	["observed_0", "observed_1", "observed_1", "observed_0", "other_substitution", "observed_0", "observed_0", "observed_0"]	GCA	8.0	P3_011	unassigned	unassigned
4	R110	S_3c6e9a9b3074fa9a	ACATATACAAACACACACACGCA	[0, 1, 1, 0, -1, 0, 0, 0, 0, 0]	["observed_0", "observed_1", "observed_1", "observed_0", "other_substitution", "observed_0", "observed_0", "observed_0", "observed_0", "observed_0"]	GCA	10.0	P3_011	unassigned	unassigned
5	R112	S_35206d8fc486755a	ACATATACACAAACACGCA	[0, 1, 1, 0, 0, -1, 0, 0]	["observed_0", "observed_1", "observed_1", "observed_0", "observed_0", "other_substitution", "observed_0", "observed_0"]	GCA	8.0	P3_011	P5_01100	unassigned
6	R133	S_4e2242c1caf68a2f	ACATATACACGCACACGCA	[0, 1, 1, 0, 0, -1, 0, 0]	["observed_0", "observed_1", "observed_1", "observed_0", "observed_0", "other_substitution", "observed_0", "observed_0"]	GCA	8.0	P3_011	P5_01100	unassigned
7	R113	S_1c153d43371b2a35	ACATATACACAACACACACACGCA	[0, 1, 1, 0, 0, -1, 0, 0, 0, 0, -1]	["observed_0", "observed_1", "observed_1", "observed_0", "observed_0", "alignment_ambiguous", "observed_0", "observed_0", "observed_0", "observed_0", "alignment_ambiguous"]	GCA		P3_011	P5_01100	unassigned
8	R114	S_a789e33b00f2d3bb	ACATATACACAACACACGCA	[0, 1, 1, 0, 0, -1, 0, 0, -1]	["observed_0", "observed_1", "observed_1", "observed_0", "observed_0", "alignment_ambiguous", "observed_0", "observed_0", "alignment_ambiguous"]	GCA		P3_011	P5_01100	unassigned
9	R131	S_cb0a561f41363064	ACATATACACACGCA	[0, 1, 1, 0, 0, 0]	["observed_0", "observed_1", "observed_1", "observed_0", "observed_0", "observed_0"]	GCA	6.0	P3_011	P5_01100	unassigned
10	R116	S_869b31620288665b	ACATATACACACAAACGCA	[0, 1, 1, 0, 0, 0, -1, 0]	["observed_0", "observed_1", "observed_1", "observed_0", "observed_0", "observed_0", "other_substitution", "observed_0"]	GCA	8.0	P3_011	P5_01100	unassigned
11	R115	S_7eb3d3865d0cdf3a	ACATATACACACA	[0, 1, 1, 0, 0, 0]	["observed_0", "observed_1", "observed_1", "observed_0", "observed_0", "observed_0"]			P3_011	P5_01100	unassigned
12	R129	S_d42b2862bec93000	ACATATACACACAGCA	[0, 1, 1, 0, 0, 0, -1]	["observed_0", "observed_1", "observed_1", "observed_0", "observed_0", "observed_0", "alignment_ambiguous"]	GCA		P3_011	P5_01100	unassigned
13	R127	S_61ba77137e9b9832	ACATATACACACACGCA	[0, 1, 1, 0, 0, 0, 0]	["observed_0", "observed_1", "observed_1", "observed_0", "observed_0", "observed_0", "observed_0"]	GCA	7.0	P3_011	P5_01100	unassigned
14	R128	S_a3d0587a6ac1ff5a	ACATATACACACACGCGCA	[0, 1, 1, 0, 0, 0, 0, -1]	["observed_0", "observed_1", "observed_1", "observed_0", "observed_0", "observed_0", "observed_0", "other_substitution"]	GCA	8.0	P3_011	P5_01100	unassigned
15	R117	S_62425be48fdd8f24	ACATATACACACAC	[0, 1, 1, 0, 0, 0, 0]	["observed_0", "observed_1", "observed_1", "observed_0", "observed_0", "observed_0", "observed_0"]			P3_011	P5_01100	unassigned
16	R124	S_ae8f0abfff836db0	ACATATACACACACACGCA	[0, 1, 1, 0, 0, 0, 0, 0]	["observed_0", "observed_1", "observed_1", "observed_0", "observed_0", "observed_0", "observed_0", "observed_0"]	GCA	8.0	P3_011	P5_01100	P8_01100000
17	R121	S_50c6b80143cc1429	ACATATACACACACACACGCA	[0, 1, 1, 0, 0, 0, 0, 0, 0]	["observed_0", "observed_1", "observed_1", "observed_0", "observed_0", "observed_0", "observed_0", "observed_0", "observed_0"]	GCA	9.0	P3_011	P5_01100	P8_01100000
18	R122	S_785e39751ff08e10	ACATATACACACACACATGCA	[0, 1, 1, 0, 0, 0, 0, 0, 1]	["observed_0", "observed_1", "observed_1", "observed_0", "observed_0", "observed_0", "observed_0", "observed_0", "observed_1"]	GCA	9.0	P3_011	P5_01100	P8_01100000
19	R120	S_9a8a59a28244cc09	ACATATACACACACACACACGCA	[0, 1, 1, 0, 0, 0, 0, 0, 0, 0]	["observed_0", "observed_1", "observed_1", "observed_0", "observed_0", "observed_0", "observed_0", "observed_0", "observed_0", "observed_0"]	GCA	10.0	P3_011	P5_01100	P8_01100000
20	R119	S_cbb65594bf0fba3d	ACATATACACACACACACACACGCA	[0, 1, 1, 0, 0, 0, 0, 0, 0, 0, 0]	["observed_0", "observed_1", "observed_1", "observed_0", "observed_0", "observed_0", "observed_0", "observed_0", "observed_0", "observed_0", "observed_0"]	GCA	11.0	P3_011	P5_01100	P8_01100000
21	R118	S_9db223762870b3d2	ACATATACACACACACACA	[0, 1, 1, 0, 0, 0, 0, 0, 0]	["observed_0", "observed_1", "observed_1", "observed_0", "observed_0", "observed_0", "observed_0", "observed_0", "observed_0"]			P3_011	P5_01100	P8_01100000
22	R123	S_530396d9ce0719b0	ACATATACACACACACGC	[0, 1, 1, 0, 0, 0, 0, 0]	["observed_0", "observed_1", "observed_1", "observed_0", "observed_0", "observed_0", "observed_0", "observed_0"]			P3_011	P5_01100	P8_01100000
23	R125	S_7b21fc8aaed04bf5	ACATATACACACACACGCG	[0, 1, 1, 0, 0, 0, 0, 0]	["observed_0", "observed_1", "observed_1", "observed_0", "observed_0", "observed_0", "observed_0", "observed_0"]			P3_011	P5_01100	P8_01100000
24	R126	S_5630aa629ac2ff38	ACATATACACACACATGCA	[0, 1, 1, 0, 0, 0, 0, 1]	["observed_0", "observed_1", "observed_1", "observed_0", "observed_0", "observed_0", "observed_0", "observed_1"]	GCA	8.0	P3_011	P5_01100	P8_01100001
25	R130	S_dce69638eba115a2	ACATATACACACATACGCA	[0, 1, 1, 0, 0, 0, 1, 0]	["observed_0", "observed_1", "observed_1", "observed_0", "observed_0", "observed_0", "observed_1", "observed_0"]	GCA	8.0	P3_011	P5_01100	P8_01100010
26	R132	S_0136d81f1be32780	ACATATACACATACACGCA	[0, 1, 1, 0, 0, 1, 0, 0]	["observed_0", "observed_1", "observed_1", "observed_0", "observed_0", "observed_1", "observed_0", "observed_0"]	GCA	8.0	P3_011	P5_01100	P8_01100100
27	R138	S_86495de434b3d2eb	ACATATACATACACGTGCA	[0, 1, 1, 0, 1, 0, 0, -1]	["observed_0", "observed_1", "observed_1", "observed_0", "observed_1", "observed_0", "observed_0", "other_substitution"]	GCA	8.0	P3_011	P5_01101	unassigned
28	R135	S_b7f328f86e243e22	ACATATACATACACACGCA	[0, 1, 1, 0, 1, 0, 0, 0]	["observed_0", "observed_1", "observed_1", "observed_0", "observed_1", "observed_0", "observed_0", "observed_0"]	GCA	8.0	P3_011	P5_01101	P8_01101000
29	R134	S_e98095bd646c5f52	ACATATACATACACACACGCA	[0, 1, 1, 0, 1, 0, 0, 0, 0]	["observed_0", "observed_1", "observed_1", "observed_0", "observed_1", "observed_0", "observed_0", "observed_0", "observed_0"]	GCA	9.0	P3_011	P5_01101	P8_01101000
30	R136	S_1527af82be264f2a	ACATATACATACACACGCG	[0, 1, 1, 0, 1, 0, 0, 0]	["observed_0", "observed_1", "observed_1", "observed_0", "observed_1", "observed_0", "observed_0", "observed_0"]			P3_011	P5_01101	P8_01101000
31	R137	S_cdc1081cf7a6c5f2	ACATATACATACACATGCA	[0, 1, 1, 0, 1, 0, 0, 1]	["observed_0", "observed_1", "observed_1", "observed_0", "observed_1", "observed_0", "observed_0", "observed_1"]	GCA	8.0	P3_011	P5_01101	P8_01101001
32	R139	S_d3fc6e2b3a7af478	ACATATACATACATACGCA	[0, 1, 1, 0, 1, 0, 1, 0]	["observed_0", "observed_1", "observed_1", "observed_0", "observed_1", "observed_0", "observed_1", "observed_0"]	GCA	8.0	P3_011	P5_01101	P8_01101010
33	R143	S_00a875ec0869bc2f	ACATATATACACACACGCA	[0, 1, 1, 1, 0, 0, 0, 0]	["observed_0", "observed_1", "observed_1", "observed_1", "observed_0", "observed_0", "observed_0", "observed_0"]	GCA	8.0	P3_011	P5_01110	P8_01110000
34	R141	S_a943af68cf24ab88	ACATATATACACACACACGCA	[0, 1, 1, 1, 0, 0, 0, 0, 0]	["observed_0", "observed_1", "observed_1", "observed_1", "observed_0", "observed_0", "observed_0", "observed_0", "observed_0"]	GCA	9.0	P3_011	P5_01110	P8_01110000
35	R142	S_741272a89923ea74	ACATATATACACACACGAA	[0, 1, 1, 1, 0, 0, 0, 0]	["observed_0", "observed_1", "observed_1", "observed_1", "observed_0", "observed_0", "observed_0", "observed_0"]			P3_011	P5_01110	P8_01110000
36	R145	S_40b74716d81cde6a	ACATATATATACACACGCA	[0, 1, 1, 1, 1, 0, 0, 0]	["observed_0", "observed_1", "observed_1", "observed_1", "observed_1", "observed_0", "observed_0", "observed_0"]	GCA	8.0	P3_011	P5_01111	P8_01111000
37	R144	S_ae9932755d776898	ACATATATATACACACACGCA	[0, 1, 1, 1, 1, 0, 0, 0, 0]	["observed_0", "observed_1", "observed_1", "observed_1", "observed_1", "observed_0", "observed_0", "observed_0", "observed_0"]	GCA	9.0	P3_011	P5_01111	P8_01111000
