## Supplementary material for "Self-extending DNA recording with stochastic and programmed writing": Source Data: colors.csv

panel	group_id	color	n_spots
Cc	P3_011	#008577	4739
Cd	P5_01100	#008577	4559
Cd	P5_01101	#3C5488	59
Cd	P5_01110	#8491B4	152
Cd	P5_01111	#E64B35	7
Ce	P8_01100000	#008577	4329
Ce	P8_01100001	#3C5488	10
Ce	P8_01100010	#8491B4	4
Ce	P8_01100100	#E64B35	80
Ce	P8_01101000	#91D1C2	56
Ce	P8_01101001	#7E6148	1
Ce	P8_01101010	#B09C85	1
Ce	P8_01110000	#4DBBD5	152
Ce	P8_01111000	#DC9157	7
