## Supplementary material for "Self-extending DNA recording with stochastic and programmed writing": Source Data: b_scope_table.tsv

scope	spots	strings_or_states	combinations	located_strings
Historical pooled	13882	4882	6480	not separately specified here
Broad spacer	13419	2944	not reported	1578
Core spacer	11330	297	842	not separately specified here
