## Supplementary material for "Self-extending DNA recording with stochastic and programmed writing": Source Data: e_all_core_states.tsv

state_id	length	pooled_spot_UMI_keys	strict_grammar
S_0399602ad01eac68	17	1	False
S_3eda9cc7a18cde23	19	1	False
S_497e0bc2d19a1fbd	19	1	False
S_d8e48f9eea2c312d	17	2	False
S_141c02ea224276d3	19	1	False
S_6f78203a18f363d3	22	2	False
S_a4e9e839f654c107	20	1	False
S_c81db023400971ca	18	2	False
S_eb79479f82b46352	20	1	False
S_84a236ec1a74dae7	20	2	False
S_f19e13184e8bfaca	20	1	False
S_3d902eabca90d358	18	2	False
S_00c99d8e038f7e49	16	1	False
S_50d4cc136b3a1472	20	6	False
S_ec53a91c6fd58fbd	15	1	False
S_0e9bc7873023d5ad	17	4	False
S_dbf85298839186fc	38	1	False
S_2b7d9c1f83ec2635	19	2	False
S_e456a09f389996a5	25	1	True
S_3a72418af3f3b07b	23	8	True
S_ee8dc2dbd5564ab8	20	1	False
S_424ab362b8422fa4	21	55	True
S_bec34796a9d7722b	18	2	False
S_6620270550aa9a33	19	629	True
S_54d20c9119b10899	19	1	True
S_c0c006bdbd46540e	34	1	False
S_d619809f457aa97b	17	202	True
S_8eb0e112ddd4704f	35	1	False
S_2ec7f5029c8e600f	35	1	False
S_f028edf18b1afd10	15	18	True
S_c74c372bc52982c7	27	1	True
S_bad8636aa714bb19	19	3	True
S_224cfb4ec9bb087d	17	1	True
S_8e2bb86bc4a5d1a0	13	3	True
S_bcdf829af107228c	19	16	True
S_854bf697df7d12c1	11	4	True
S_c76f3607a135458c	23	1	True
S_58e834bd94bbbafa	19	21	True
S_e9783e7badbd7518	17	1	True
S_06e609c7fd1fdeb8	25	1	True
S_2e48fce4f4230291	23	1	True
S_e38f10109a7733ff	23	1	True
S_7efc6e4dcc74c156	21	8	True
S_759b67163b59072f	28	2	False
S_f1de9c1e3f21a47b	19	270	True
S_4fefb0ff7bd60cf7	17	16	True
S_7d984bc02b609b10	15	1	True
S_ca364634782ce462	21	1	True
S_a88d378458bf615d	19	1	True
S_dda78b6d2850aa9b	19	3	True
S_b0db445caefa1d79	19	5	True
S_e75167f13843cf56	19	1	False
S_f403f5f623005254	19	2	False
S_227406879bd3c509	17	2	False
S_8aee5bd8df3c142e	19	1	False
S_fa38bc79b89e9d7d	19	1	False
S_db8ae7b49b709df8	19	1	False
S_3c0a700c6011e11d	21	1	False
S_35419a83e30a7913	24	2	False
S_d9da71ac2fadebc3	28	1	False
S_0944cb88c15e0390	30	1	False
S_0974868903cc2169	15	2	False
S_8b16e8b354e3a10a	32	1	False
S_92fcee505fb09cf8	17	18	False
S_16879dcb506c18d3	18	2	False
S_3abc82915a4ddfa7	19	7	False
S_84c778d89a361569	23	7	True
S_89ef5940c93aa44b	21	1	False
S_6e933f81ca040e16	21	136	True
S_aa5784cd14c266e6	22	1	False
S_7d938a7303b7dd97	21	1	True
S_5093ba4a1e0acae2	19	1	False
S_62ecc658be4f1a66	36	1	False
S_3273ac1cd247e399	18	2	False
S_c61559c4c54df2ff	19	2452	True
S_ff0383dda621930e	21	1	False
S_7ea62c5284e9fe3a	25	1	False
S_e3159ad0e91c38c1	19	1	False
S_874efcea9bc290e4	19	1	False
S_4424b8f202139f32	19	4	True
S_7fd0bd52600f5acc	24	1	False
S_204913b79ec587ee	17	196	True
S_f221e3e171ec2f17	17	1	False
S_73a936c6b6bb291e	18	1	False
S_644e9fabf57a5cda	19	1	False
S_1aa79d6a35a8db4f	35	2	False
S_ba9c7422b3956ba1	20	1	False
S_5a2a60e83f4224f6	19	3	True
S_ad304e54eaeca677	22	1	False
S_c953ea162dc99c1b	15	9	True
S_e3421df116af8d10	34	1	False
S_d0bd5438b0e8c8d8	32	1	False
S_8db474a345cf9b32	19	9	True
S_1df42168367e9ec9	13	1	True
S_6aeeaa5440d897d6	19	2	False
S_c3e66528929f0301	31	1	False
S_9a36af28dbbc9827	30	1	False
S_a1d912012726ae41	19	25	True
S_9c981906fc799ed0	11	1	True
S_a6ddde99abf4d15f	19	1	False
S_4f15c3dc567c5865	11	1	False
S_b690f99077208cc7	21	1	True
S_abf82709a43f61d8	19	147	True
S_46ba5640803db9a4	19	1	True
S_f0bfb87a6db9c9ee	19	1	True
S_b3559173051f70bf	19	6	False
S_4d0f4320f41661d1	19	1	False
S_39f924e25c56fcc9	19	1	False
S_0888860e0e6354aa	18	1	False
S_3c6e9a9b3074fa9a	23	1	False
S_290f55ac0a9fde1e	19	1	False
S_35206d8fc486755a	19	1	False
S_1c153d43371b2a35	24	1	False
S_a789e33b00f2d3bb	20	1	False
S_7eb3d3865d0cdf3a	13	1	False
S_869b31620288665b	19	1	False
S_62425be48fdd8f24	14	1	False
S_9db223762870b3d2	19	7	False
S_cbb65594bf0fba3d	25	1	True
S_9a8a59a28244cc09	23	4	True
S_50c6b80143cc1429	21	136	True
S_785e39751ff08e10	21	1	True
S_530396d9ce0719b0	18	1	False
S_ae8f0abfff836db0	19	4668	True
S_7b21fc8aaed04bf5	19	2	False
S_5630aa629ac2ff38	19	10	True
S_61ba77137e9b9832	17	172	True
S_a3d0587a6ac1ff5a	19	2	False
S_d42b2862bec93000	16	1	False
S_dce69638eba115a2	19	4	True
S_cb0a561f41363064	15	10	True
S_0136d81f1be32780	19	80	True
S_4e2242c1caf68a2f	19	3	False
S_e98095bd646c5f52	21	1	True
S_b7f328f86e243e22	19	54	True
S_1527af82be264f2a	19	1	False
S_cdc1081cf7a6c5f2	19	1	True
S_86495de434b3d2eb	19	1	False
S_d3fc6e2b3a7af478	19	1	True
S_f3b9479a262f4771	19	1	False
S_a943af68cf24ab88	21	5	True
S_741272a89923ea74	19	1	False
S_00a875ec0869bc2f	19	146	True
S_ae9932755d776898	21	1	True
S_40b74716d81cde6a	19	6	True
S_1a54517d355385ca	19	3	False
S_3524a66ae547fd08	19	2	False
S_f15f69841c645e00	19	1	False
S_630425985295904f	19	1	False
S_8f0c0aebe8e74209	19	1	False
S_f2418bdb03cd1b59	19	1	False
S_deaaf90f460dc9b0	19	1	False
S_4ff68fdbc94ed2f4	20	1	False
S_96ae8d4c6d0db70c	19	1	False
S_e4b8c87b3c7e1aaf	13	1	False
S_3e32eef09f110b4f	21	1	False
S_505de4a8c8f98da1	19	7	False
S_d5766f02f7300d08	20	1	False
S_1ce963594d037210	22	1	False
S_34d9d8e2e2cbe286	15	1	False
S_1ee019c3bbffa14b	17	3	False
S_e2a715368ec5dfc3	19	1	False
S_ae1ea4f674fe304e	21	1	False
S_0d8868b159dc1496	23	2	True
S_23b6612d4712b6e7	21	5	True
S_6941c2d39ba842ed	19	108	True
S_1ae93a041fbaf17a	17	44	True
S_802fd65f720c580b	15	4	True
S_aa4347ba2136193a	19	1	False
S_309679484e7c37be	19	1	True
S_2ed01cba6bf76eef	19	1	False
S_8c17e661ceb88080	19	1	False
S_aa8e6b9e868c0cdd	21	1	False
S_bdf37953a8f4038f	21	2	True
S_bb4ee681153c9a81	19	160	True
S_98ce2b0524bcd006	20	1	False
S_32d61edcfc4fc74c	17	3	True
S_c1e19f7bb3c449ae	19	2	True
S_53b69b81e923039a	19	1	False
S_8b93604eefa4872d	19	2	False
S_96c6064b350d1aae	19	1	False
S_b0ed9472d6f1aec1	26	1	False
S_4832ac917a8c9742	15	3	False
S_471bacbdbddfe40b	16	1	False
S_07b308fca94b5a58	17	26	False
S_52f13706d1bec5ee	23	5	True
S_0ad73a314d59e387	21	51	True
S_33b9b6a1d57aaa50	18	1	False
S_81e47493b95effcd	19	1036	True
S_86eb07493ab0fd64	19	1	False
S_91ac1116f9eb0c4e	17	128	True
S_a83b39019703dc18	19	1	True
S_83278e208f0152da	17	2	True
S_5487f15dd9ec5e0b	15	9	True
S_5d3ddc328e1d5cf4	15	1	False
S_b85357b16230717a	17	1	False
S_7cfd646c907a3c1e	19	1	True
S_fdeb4a12244de54f	13	1	True
S_5a2c80d53e3019aa	21	1	True
S_6b61e21bf01a536a	19	9	True
S_dd90d08118d36e74	17	1	False
S_35c6e48c07b0ad7e	21	1	True
S_00606d52a8a1f932	19	45	True
S_f2088b20bc18c9af	17	1	True
S_f92275bbe18c30a0	29	1	False
S_e84f0e8ece696b7b	21	1	False
S_e0cf72f998a2fed0	19	6	False
S_6d5441eb8056bdee	19	1	False
S_1672ea472234d1db	17	10	False
S_4c90b650b75f6edd	19	7	False
S_a7ad98fbb79a0424	31	1	True
S_66e1090633ebd78d	23	1	True
S_dbee1da73183d5c0	40	1	False
S_7f90ab6f78579f94	21	92	True
S_21a48841fa78a7d0	18	4	False
S_e49f28169b614636	19	3256	True
S_baa3d2ac45210937	20	2	False
S_fa5f0af1a45b3c16	19	1	False
S_a7dbdfc05084ccb1	19	1	False
S_7d347ba3d90c4db0	19	3	False
S_cd4876326c94be20	19	4	True
S_1cbfaa7f41c55561	19	1	False
S_c697b3861cab20f6	17	146	True
S_923014301642076b	18	1	False
S_193ec216297d178c	19	1	False
S_1c9aecbb04feade8	19	1	False
S_eed6ae0a6ff6efb6	15	12	True
S_be35bc30f59afaa3	21	1	False
S_30e89819e47f4fdf	17	1	False
S_9dc1bde44d889f9d	19	36	True
S_83df4732306f1abc	19	1	False
S_075744b051db8137	19	49	True
S_006b962ba0cc621d	21	2	False
S_f5e7de7a0dad26d4	23	2	True
S_22fe690ff311c208	21	7	True
S_820b4fd5ac9340af	19	117	True
S_077f04df49d9c397	19	1	True
S_ef1f30b70d1d854b	17	3	True
S_86842fef31d0d7db	19	2	True
S_1a579d04354ef314	23	1	True
S_b1066af07213cb52	19	4	True
S_7538b329da11f3d7	19	2	False
S_f0bf7a17e5e72bfd	19	2	False
S_1302cd0d35cfc65c	19	3	False
S_8bcb0ab388a87e52	19	1	False
S_d13d4eed8b09b326	19	1	False
S_00135e1b60095a36	22	1	False
S_bd42554b367c2e67	20	3	False
S_603ded04e2c690ed	18	1	False
S_a50d95d165ad015b	16	2	False
S_24dd1a53e78c19f1	14	1	False
S_c894c4f18d8295d9	20	1	False
S_e68aed979c2187c5	24	1	False
S_c1de97584784e659	20	6	False
S_0f707f42a7408a40	22	1	False
S_77e2821c088f4125	20	5	False
S_903700801c3c9236	20	1	False
S_17618b0380726af8	18	5	False
S_2c33e9c860f46e22	16	1	False
S_b0449c88ac3219ab	20	2	False
S_4cff1dbb1118da70	18	17	False
S_1b22cc038b195f01	16	1	False
S_40bc3d98b780ce6b	20	3	False
S_7539cb70cc343bef	22	1	False
S_0b2f1f4d2826aaf6	22	1	False
S_bc2a1c1f4878ee6f	17	1	False
S_e270ea8fa18390ce	22	1	False
S_48cf9d34491109a8	20	1	False
S_e825721678bf278d	18	2	False
S_07cc81069a229b6b	20	1	False
S_3896b53bf9b611bd	20	1	False
S_dbced3ab286ac7c1	20	4	False
S_9e65a519525b79b8	22	3	False
S_9cfddd959a8b1283	20	10	False
S_119e9ba6206e0887	20	1	False
S_a787cacc3c0f72b1	22	1	False
S_94a264528cf8818e	20	4	False
S_4ac866261d5e6073	20	13	False
S_d4557872d01fc093	20	1	False
S_e4c8662113b60329	19	1	False
S_1502201714450b3d	19	2	False
S_47a11250b7650988	19	5	False
S_fbcd66033b86f517	21	1	False
S_e184b2ca08fb8769	17	1	False
S_5412458bc5c21c82	17	1	False
S_04e451e3ca076a0c	19	12	False
S_90d76a0945f80d5a	21	1	False
S_80eb6124408834d4	20	1	False
S_8e0245cce1254663	18	2	False
S_f5484cc0f68c6427	20	2	False
S_55ca121225a59b8b	20	1	False
S_9ae608f186eb3b42	20	1	False
S_5f2ed1e7c7dd281c	22	2	False
S_c86e751cde36c195	20	3	False
S_c02025095b5ce707	18	16	False
S_1abf4e8877c6bd24	22	1	False
S_a9b4172b3ac44951	20	1	False
