## Supplementary material for "Self-extending DNA recording with stochastic and programmed writing": Source Data: i_all_repeated_state_region_variant_entries.tsv

region	reference	sequence	state_id	spot_UMI_keys	spots	Q30_reads	global_UMI_frequency	global_UMI_count	callable_UMI_denominator	states_with_variant	repeated_in_independent_spots	low_collision_1pct	within_20_states
PBS	GTGTGTGTGTGTGT	GTGTATATATGTGT	S_e49f28169b614636	4	4	4	0.00046029919447640965	4	8690	1	True	True	True
PBS	GTGTGTGTGTGTGT	GTGTATGTGTATAT	S_ae8f0abfff836db0	2	2	2	0.00023014959723820482	2	8690	1	True	True	True
PBS	GTGTGTGTGTGTGT	GTGTGTATATGTAT	S_f1de9c1e3f21a47b	2	2	2	0.00023014959723820482	2	8690	1	True	True	True
PBS	GTGTGTGTGTGTGT	ATGTGTGTATGTGT	S_ae8f0abfff836db0	3	3	3	0.0005753739930955121	5	8690	3	True	True	True
PBS	GTGTGTGTGTGTGT	ATGTGTGTGTGTAT	S_ae8f0abfff836db0	2	2	2	0.0005753739930955121	5	8690	3	True	True	True
PBS	GTGTGTGTGTGTGT	ATGTGTGTGTGTAT	S_e49f28169b614636	2	2	2	0.0005753739930955121	5	8690	3	True	True	True
PBS	GTGTGTGTGTGTGT	GTATGTATGTGTGT	S_81e47493b95effcd	3	3	3	0.0005753739930955121	5	8690	3	True	True	True
PBS	GTGTGTGTGTGTGT	GTATGTGTATGTGT	S_e49f28169b614636	2	2	2	0.00046029919447640965	4	8690	3	True	True	True
PBS	GTGTGTGTGTGTGT	ATGTATGTGTGTGT	S_ae8f0abfff836db0	6	6	6	0.0010356731875719217	9	8690	4	True	True	True
PBS	GTGTGTGTGTGTGT	ATGTGTGTATATGT	S_ae8f0abfff836db0	5	5	5	0.0017261219792865361	15	8690	4	True	True	True
PBS	GTGTGTGTGTGTGT	ATGTGTGTATATGT	S_c61559c4c54df2ff	8	8	8	0.0017261219792865361	15	8690	4	True	True	True
PBS	GTGTGTGTGTGTGT	GTATGTGTGTATGT	S_ae8f0abfff836db0	6	6	6	0.0010356731875719217	9	8690	4	True	True	True
PBS	GTGTGTGTGTGTGT	GTGTATGTATATAT	S_c61559c4c54df2ff	2	2	2	0.001380897583429229	12	8690	4	True	True	True
PBS	GTGTGTGTGTGTGT	GTGTATGTATATAT	S_e49f28169b614636	8	8	8	0.001380897583429229	12	8690	4	True	True	True
PBS	GTGTGTGTGTGTGT	GTGTGTATGTATAT	S_ae8f0abfff836db0	2	2	2	0.0010356731875719217	9	8690	4	True	True	True
PBS	GTGTGTGTGTGTGT	GTGTGTATGTATAT	S_c61559c4c54df2ff	4	4	4	0.0010356731875719217	9	8690	4	True	True	True
PBS	GTGTGTGTGTGTGT	GTGTGTATGTATAT	S_e49f28169b614636	2	2	2	0.0010356731875719217	9	8690	4	True	True	True
PBS	GTGTGTGTGTGTGT	GTATGTGTGTGTGT	S_ae8f0abfff836db0	2	2	2	0.0010356731875719217	9	8690	5	True	True	True
PBS	GTGTGTGTGTGTGT	GTATGTGTGTGTGT	S_d619809f457aa97b	3	3	3	0.0010356731875719217	9	8690	5	True	True	True
PBS	GTGTGTGTGTGTGT	GTATGTGTGTGTGT	S_e49f28169b614636	2	2	2	0.0010356731875719217	9	8690	5	True	True	True
PBS	GTGTGTGTGTGTGT	GTGTGTATATATAT	S_ae8f0abfff836db0	5	5	5	0.0014959723820483315	13	8690	5	True	True	True
PBS	GTGTGTGTGTGTGT	GTGTGTATATATAT	S_e49f28169b614636	5	5	5	0.0014959723820483315	13	8690	5	True	True	True
PBS	GTGTGTGTGTGTGT	GTATGTGTATATGT	S_204913b79ec587ee	2	2	2	0.003912543153049482	34	8690	6	True	True	True
PBS	GTGTGTGTGTGTGT	GTATGTGTATATGT	S_7f90ab6f78579f94	3	3	3	0.003912543153049482	34	8690	6	True	True	True
PBS	GTGTGTGTGTGTGT	GTATGTGTATATGT	S_ae8f0abfff836db0	4	4	4	0.003912543153049482	34	8690	6	True	True	True
PBS	GTGTGTGTGTGTGT	GTATGTGTATATGT	S_c61559c4c54df2ff	2	2	2	0.003912543153049482	34	8690	6	True	True	True
PBS	GTGTGTGTGTGTGT	GTATGTGTATATGT	S_c697b3861cab20f6	2	2	2	0.003912543153049482	34	8690	6	True	True	True
PBS	GTGTGTGTGTGTGT	GTATGTGTATATGT	S_e49f28169b614636	21	21	21	0.003912543153049482	34	8690	6	True	True	True
PBS	GTGTGTGTGTGTGT	ATGTGTGTGTATGT	S_ae8f0abfff836db0	14	14	14	0.005408515535097813	47	8690	7	True	True	True
PBS	GTGTGTGTGTGTGT	ATGTGTGTGTATGT	S_c61559c4c54df2ff	3	3	3	0.005408515535097813	47	8690	7	True	True	True
PBS	GTGTGTGTGTGTGT	ATGTGTGTGTATGT	S_e49f28169b614636	26	26	26	0.005408515535097813	47	8690	7	True	True	True
PBS	GTGTGTGTGTGTGT	GTGTATGTGTATGT	S_81e47493b95effcd	24	24	24	0.0067894131185270426	59	8690	7	True	True	True
PBS	GTGTGTGTGTGTGT	GTGTATGTGTATGT	S_ae8f0abfff836db0	14	14	14	0.0067894131185270426	59	8690	7	True	True	True
PBS	GTGTGTGTGTGTGT	GTGTATGTGTATGT	S_c61559c4c54df2ff	11	11	11	0.0067894131185270426	59	8690	7	True	True	True
PBS	GTGTGTGTGTGTGT	GTGTATGTGTATGT	S_e49f28169b614636	7	7	7	0.0067894131185270426	59	8690	7	True	True	True
PBS	GTGTGTGTGTGTGT	GTGTATGTATATGT	S_075744b051db8137	2	2	2	0.0034522439585730723	30	8690	10	True	True	True
PBS	GTGTGTGTGTGTGT	GTGTATGTATATGT	S_6620270550aa9a33	3	3	3	0.0034522439585730723	30	8690	10	True	True	True
PBS	GTGTGTGTGTGTGT	GTGTATGTATATGT	S_ae8f0abfff836db0	7	7	7	0.0034522439585730723	30	8690	10	True	True	True
PBS	GTGTGTGTGTGTGT	GTGTATGTATATGT	S_c61559c4c54df2ff	8	8	8	0.0034522439585730723	30	8690	10	True	True	True
PBS	GTGTGTGTGTGTGT	GTGTATGTATATGT	S_e49f28169b614636	5	5	5	0.0034522439585730723	30	8690	10	True	True	True
PBS	GTGTGTGTGTGTGT	GTGTATGTATGTGT	S_50c6b80143cc1429	2	2	2	0.003682393555811277	32	8690	10	True	True	True
PBS	GTGTGTGTGTGTGT	GTGTATGTATGTGT	S_ae8f0abfff836db0	17	17	17	0.003682393555811277	32	8690	10	True	True	True
PBS	GTGTGTGTGTGTGT	GTGTATGTATGTGT	S_c61559c4c54df2ff	5	5	5	0.003682393555811277	32	8690	10	True	True	True
PBS	GTGTGTGTGTGTGT	GTGTATGTATGTGT	S_d619809f457aa97b	2	2	2	0.003682393555811277	32	8690	10	True	True	True
PBS	GTGTGTGTGTGTGT	GTGTGTATGTGTAT	S_5630aa629ac2ff38	5	5	5	0.003682393555811277	32	8690	12	True	True	True
PBS	GTGTGTGTGTGTGT	GTGTGTATGTGTAT	S_61ba77137e9b9832	2	2	2	0.003682393555811277	32	8690	12	True	True	True
PBS	GTGTGTGTGTGTGT	GTGTGTATGTGTAT	S_820b4fd5ac9340af	10	10	10	0.003682393555811277	32	8690	12	True	True	True
PBS	GTGTGTGTGTGTGT	GTGTGTATGTGTAT	S_c61559c4c54df2ff	4	4	4	0.003682393555811277	32	8690	12	True	True	True
PBS	GTGTGTGTGTGTGT	GTGTGTATGTGTAT	S_e49f28169b614636	4	4	4	0.003682393555811277	32	8690	12	True	True	True
PBS	GTGTGTGTGTGTGT	GTGTATGTGTGTGT	S_00a875ec0869bc2f	3	3	3	0.019102416570771	166	8690	15	True	False	True
PBS	GTGTGTGTGTGTGT	GTGTATGTGTGTGT	S_50c6b80143cc1429	3	3	3	0.019102416570771	166	8690	15	True	False	True
PBS	GTGTGTGTGTGTGT	GTGTATGTGTGTGT	S_61ba77137e9b9832	3	3	3	0.019102416570771	166	8690	15	True	False	True
PBS	GTGTGTGTGTGTGT	GTGTATGTGTGTGT	S_6620270550aa9a33	2	2	2	0.019102416570771	166	8690	15	True	False	True
PBS	GTGTGTGTGTGTGT	GTGTATGTGTGTGT	S_7f90ab6f78579f94	2	2	2	0.019102416570771	166	8690	15	True	False	True
PBS	GTGTGTGTGTGTGT	GTGTATGTGTGTGT	S_81e47493b95effcd	8	8	8	0.019102416570771	166	8690	15	True	False	True
PBS	GTGTGTGTGTGTGT	GTGTATGTGTGTGT	S_ae8f0abfff836db0	99	99	99	0.019102416570771	166	8690	15	True	False	True
PBS	GTGTGTGTGTGTGT	GTGTATGTGTGTGT	S_c61559c4c54df2ff	24	24	24	0.019102416570771	166	8690	15	True	False	True
PBS	GTGTGTGTGTGTGT	GTGTATGTGTGTGT	S_e49f28169b614636	16	16	16	0.019102416570771	166	8690	15	True	False	True
PBS	GTGTGTGTGTGTGT	GTGTGTATATGTGT	S_61ba77137e9b9832	5	5	5	0.011737629459148446	102	8690	15	True	False	True
PBS	GTGTGTGTGTGTGT	GTGTGTATATGTGT	S_6620270550aa9a33	3	3	3	0.011737629459148446	102	8690	15	True	False	True
PBS	GTGTGTGTGTGTGT	GTGTGTATATGTGT	S_81e47493b95effcd	3	3	3	0.011737629459148446	102	8690	15	True	False	True
PBS	GTGTGTGTGTGTGT	GTGTGTATATGTGT	S_91ac1116f9eb0c4e	2	2	2	0.011737629459148446	102	8690	15	True	False	True
PBS	GTGTGTGTGTGTGT	GTGTGTATATGTGT	S_abf82709a43f61d8	2	2	2	0.011737629459148446	102	8690	15	True	False	True
PBS	GTGTGTGTGTGTGT	GTGTGTATATGTGT	S_ae8f0abfff836db0	53	53	53	0.011737629459148446	102	8690	15	True	False	True
PBS	GTGTGTGTGTGTGT	GTGTGTATATGTGT	S_c61559c4c54df2ff	11	11	11	0.011737629459148446	102	8690	15	True	False	True
PBS	GTGTGTGTGTGTGT	GTGTGTATATGTGT	S_e49f28169b614636	16	16	16	0.011737629459148446	102	8690	15	True	False	True
PBS	GTGTGTGTGTGTGT	GTGTGTATATATGT	S_81e47493b95effcd	5	5	5	0.013578826237054085	118	8690	16	True	False	True
PBS	GTGTGTGTGTGTGT	GTGTGTATATATGT	S_abf82709a43f61d8	2	2	2	0.013578826237054085	118	8690	16	True	False	True
PBS	GTGTGTGTGTGTGT	GTGTGTATATATGT	S_ae8f0abfff836db0	21	21	21	0.013578826237054085	118	8690	16	True	False	True
PBS	GTGTGTGTGTGTGT	GTGTGTATATATGT	S_bb4ee681153c9a81	52	52	52	0.013578826237054085	118	8690	16	True	False	True
PBS	GTGTGTGTGTGTGT	GTGTGTATATATGT	S_c61559c4c54df2ff	8	8	8	0.013578826237054085	118	8690	16	True	False	True
PBS	GTGTGTGTGTGTGT	GTGTGTATATATGT	S_d619809f457aa97b	2	2	2	0.013578826237054085	118	8690	16	True	False	True
PBS	GTGTGTGTGTGTGT	GTGTGTATATATGT	S_e49f28169b614636	19	19	19	0.013578826237054085	118	8690	16	True	False	True
PBS	GTGTGTGTGTGTGT	GTGTGTGTGTATAT	S_00a875ec0869bc2f	2	2	2	0.010241657077100116	89	8690	19	True	False	True
PBS	GTGTGTGTGTGTGT	GTGTGTGTGTATAT	S_6620270550aa9a33	5	5	5	0.010241657077100116	89	8690	19	True	False	True
PBS	GTGTGTGTGTGTGT	GTGTGTGTGTATAT	S_6941c2d39ba842ed	3	3	3	0.010241657077100116	89	8690	19	True	False	True
PBS	GTGTGTGTGTGTGT	GTGTGTGTGTATAT	S_6e933f81ca040e16	2	2	2	0.010241657077100116	89	8690	19	True	False	True
PBS	GTGTGTGTGTGTGT	GTGTGTGTGTATAT	S_81e47493b95effcd	4	4	4	0.010241657077100116	89	8690	19	True	False	True
PBS	GTGTGTGTGTGTGT	GTGTGTGTGTATAT	S_ae8f0abfff836db0	17	17	17	0.010241657077100116	89	8690	19	True	False	True
PBS	GTGTGTGTGTGTGT	GTGTGTGTGTATAT	S_c61559c4c54df2ff	18	18	18	0.010241657077100116	89	8690	19	True	False	True
PBS	GTGTGTGTGTGTGT	GTGTGTGTGTATAT	S_e49f28169b614636	25	25	25	0.010241657077100116	89	8690	19	True	False	True
PBS	GTGTGTGTGTGTGT	GTGTGTGTGTATAT	S_f1de9c1e3f21a47b	3	3	3	0.010241657077100116	89	8690	19	True	False	True
PBS	GTGTGTGTGTGTGT	GTGTGTATGTATGT	S_00a875ec0869bc2f	9	9	9	0.02002301495972382	174	8690	22	True	False	False
PBS	GTGTGTGTGTGTGT	GTGTGTATGTATGT	S_0136d81f1be32780	19	19	19	0.02002301495972382	174	8690	22	True	False	False
PBS	GTGTGTGTGTGTGT	GTGTGTATGTATGT	S_075744b051db8137	4	4	4	0.02002301495972382	174	8690	22	True	False	False
PBS	GTGTGTGTGTGTGT	GTGTGTATGTATGT	S_1aa79d6a35a8db4f	2	2	2	0.02002301495972382	174	8690	22	True	False	False
PBS	GTGTGTGTGTGTGT	GTGTGTATGTATGT	S_204913b79ec587ee	2	2	2	0.02002301495972382	174	8690	22	True	False	False
PBS	GTGTGTGTGTGTGT	GTGTGTATGTATGT	S_3abc82915a4ddfa7	2	2	2	0.02002301495972382	174	8690	22	True	False	False
PBS	GTGTGTGTGTGTGT	GTGTGTATGTATGT	S_6620270550aa9a33	6	6	6	0.02002301495972382	174	8690	22	True	False	False
PBS	GTGTGTGTGTGTGT	GTGTGTATGTATGT	S_6e933f81ca040e16	3	3	3	0.02002301495972382	174	8690	22	True	False	False
PBS	GTGTGTGTGTGTGT	GTGTGTATGTATGT	S_81e47493b95effcd	14	14	14	0.02002301495972382	174	8690	22	True	False	False
PBS	GTGTGTGTGTGTGT	GTGTGTATGTATGT	S_91ac1116f9eb0c4e	2	2	2	0.02002301495972382	174	8690	22	True	False	False
PBS	GTGTGTGTGTGTGT	GTGTGTATGTATGT	S_ae8f0abfff836db0	37	37	37	0.02002301495972382	174	8690	22	True	False	False
PBS	GTGTGTGTGTGTGT	GTGTGTATGTATGT	S_c61559c4c54df2ff	27	27	27	0.02002301495972382	174	8690	22	True	False	False
PBS	GTGTGTGTGTGTGT	GTGTGTATGTATGT	S_c697b3861cab20f6	2	2	2	0.02002301495972382	174	8690	22	True	False	False
PBS	GTGTGTGTGTGTGT	GTGTGTATGTATGT	S_e49f28169b614636	36	36	36	0.02002301495972382	174	8690	22	True	False	False
PBS	GTGTGTGTGTGTGT	GTGTGTATGTATGT	S_f1de9c1e3f21a47b	2	2	2	0.02002301495972382	174	8690	22	True	False	False
PBS	GTGTGTGTGTGTGT	GTGTGTGTATATAT	S_1ae93a041fbaf17a	3	3	3	0.02232451093210587	194	8690	28	True	False	False
PBS	GTGTGTGTGTGTGT	GTGTGTGTATATAT	S_6620270550aa9a33	8	8	8	0.02232451093210587	194	8690	28	True	False	False
PBS	GTGTGTGTGTGTGT	GTGTGTGTATATAT	S_6941c2d39ba842ed	12	12	12	0.02232451093210587	194	8690	28	True	False	False
PBS	GTGTGTGTGTGTGT	GTGTGTGTATATAT	S_7f90ab6f78579f94	2	2	2	0.02232451093210587	194	8690	28	True	False	False
PBS	GTGTGTGTGTGTGT	GTGTGTGTATATAT	S_81e47493b95effcd	13	13	13	0.02232451093210587	194	8690	28	True	False	False
PBS	GTGTGTGTGTGTGT	GTGTGTGTATATAT	S_9dc1bde44d889f9d	3	3	3	0.02232451093210587	194	8690	28	True	False	False
PBS	GTGTGTGTGTGTGT	GTGTGTGTATATAT	S_ae8f0abfff836db0	45	45	45	0.02232451093210587	194	8690	28	True	False	False
PBS	GTGTGTGTGTGTGT	GTGTGTGTATATAT	S_c61559c4c54df2ff	14	14	14	0.02232451093210587	194	8690	28	True	False	False
PBS	GTGTGTGTGTGTGT	GTGTGTGTATATAT	S_d619809f457aa97b	2	2	2	0.02232451093210587	194	8690	28	True	False	False
PBS	GTGTGTGTGTGTGT	GTGTGTGTATATAT	S_e49f28169b614636	73	73	73	0.02232451093210587	194	8690	28	True	False	False
PBS	GTGTGTGTGTGTGT	GTGTGTGTATATAT	S_f1de9c1e3f21a47b	2	2	2	0.02232451093210587	194	8690	28	True	False	False
PBS	GTGTGTGTGTGTGT	GTGTGTGTATGTAT	S_61ba77137e9b9832	4	4	4	0.01668584579976985	145	8690	28	True	False	False
PBS	GTGTGTGTGTGTGT	GTGTGTGTATGTAT	S_6620270550aa9a33	21	21	21	0.01668584579976985	145	8690	28	True	False	False
PBS	GTGTGTGTGTGTGT	GTGTGTGTATGTAT	S_81e47493b95effcd	5	5	5	0.01668584579976985	145	8690	28	True	False	False
PBS	GTGTGTGTGTGTGT	GTGTGTGTATGTAT	S_91ac1116f9eb0c4e	2	2	2	0.01668584579976985	145	8690	28	True	False	False
PBS	GTGTGTGTGTGTGT	GTGTGTGTATGTAT	S_9dc1bde44d889f9d	2	2	2	0.01668584579976985	145	8690	28	True	False	False
PBS	GTGTGTGTGTGTGT	GTGTGTGTATGTAT	S_ae8f0abfff836db0	33	33	33	0.01668584579976985	145	8690	28	True	False	False
PBS	GTGTGTGTGTGTGT	GTGTGTGTATGTAT	S_c61559c4c54df2ff	20	20	20	0.01668584579976985	145	8690	28	True	False	False
PBS	GTGTGTGTGTGTGT	GTGTGTGTATGTAT	S_c697b3861cab20f6	2	2	2	0.01668584579976985	145	8690	28	True	False	False
PBS	GTGTGTGTGTGTGT	GTGTGTGTATGTAT	S_d619809f457aa97b	3	3	3	0.01668584579976985	145	8690	28	True	False	False
PBS	GTGTGTGTGTGTGT	GTGTGTGTATGTAT	S_e49f28169b614636	34	34	34	0.01668584579976985	145	8690	28	True	False	False
PBS	GTGTGTGTGTGTGT	GTGTGTGTATGTAT	S_f1de9c1e3f21a47b	2	2	2	0.01668584579976985	145	8690	28	True	False	False
PBS	GTGTGTGTGTGTGT	GTGTGTATGTGTGT	S_00a875ec0869bc2f	3	3	3	0.03659378596087457	318	8690	30	True	False	False
PBS	GTGTGTGTGTGTGT	GTGTGTATGTGTGT	S_204913b79ec587ee	6	6	6	0.03659378596087457	318	8690	30	True	False	False
PBS	GTGTGTGTGTGTGT	GTGTGTATGTGTGT	S_4c90b650b75f6edd	2	2	2	0.03659378596087457	318	8690	30	True	False	False
PBS	GTGTGTGTGTGTGT	GTGTGTATGTGTGT	S_50c6b80143cc1429	4	4	4	0.03659378596087457	318	8690	30	True	False	False
PBS	GTGTGTGTGTGTGT	GTGTGTATGTGTGT	S_61ba77137e9b9832	7	7	7	0.03659378596087457	318	8690	30	True	False	False
PBS	GTGTGTGTGTGTGT	GTGTGTATGTGTGT	S_6620270550aa9a33	2	2	2	0.03659378596087457	318	8690	30	True	False	False
PBS	GTGTGTGTGTGTGT	GTGTGTATGTGTGT	S_6e933f81ca040e16	5	5	5	0.03659378596087457	318	8690	30	True	False	False
PBS	GTGTGTGTGTGTGT	GTGTGTATGTGTGT	S_7f90ab6f78579f94	2	2	2	0.03659378596087457	318	8690	30	True	False	False
PBS	GTGTGTGTGTGTGT	GTGTGTATGTGTGT	S_81e47493b95effcd	37	37	37	0.03659378596087457	318	8690	30	True	False	False
PBS	GTGTGTGTGTGTGT	GTGTGTATGTGTGT	S_91ac1116f9eb0c4e	5	5	5	0.03659378596087457	318	8690	30	True	False	False
PBS	GTGTGTGTGTGTGT	GTGTGTATGTGTGT	S_ae8f0abfff836db0	95	95	95	0.03659378596087457	318	8690	30	True	False	False
PBS	GTGTGTGTGTGTGT	GTGTGTATGTGTGT	S_bb4ee681153c9a81	2	2	2	0.03659378596087457	318	8690	30	True	False	False
PBS	GTGTGTGTGTGTGT	GTGTGTATGTGTGT	S_c61559c4c54df2ff	82	82	82	0.03659378596087457	318	8690	30	True	False	False
PBS	GTGTGTGTGTGTGT	GTGTGTATGTGTGT	S_c697b3861cab20f6	3	3	3	0.03659378596087457	318	8690	30	True	False	False
PBS	GTGTGTGTGTGTGT	GTGTGTATGTGTGT	S_d619809f457aa97b	2	2	2	0.03659378596087457	318	8690	30	True	False	False
PBS	GTGTGTGTGTGTGT	GTGTGTATGTGTGT	S_d8e48f9eea2c312d	2	2	2	0.03659378596087457	318	8690	30	True	False	False
PBS	GTGTGTGTGTGTGT	GTGTGTATGTGTGT	S_e49f28169b614636	40	40	40	0.03659378596087457	318	8690	30	True	False	False
PBS	GTGTGTGTGTGTGT	GTGTGTATGTGTGT	S_f1de9c1e3f21a47b	7	7	7	0.03659378596087457	318	8690	30	True	False	False
PBS	GTGTGTGTGTGTGT	ATGTGTGTGTGTGT	S_00a875ec0869bc2f	11	11	11	0.07963176064441888	692	8690	41	True	False	False
PBS	GTGTGTGTGTGTGT	ATGTGTGTGTGTGT	S_0136d81f1be32780	21	21	21	0.07963176064441888	692	8690	41	True	False	False
PBS	GTGTGTGTGTGTGT	ATGTGTGTGTGTGT	S_075744b051db8137	2	2	2	0.07963176064441888	692	8690	41	True	False	False
PBS	GTGTGTGTGTGTGT	ATGTGTGTGTGTGT	S_1672ea472234d1db	4	4	4	0.07963176064441888	692	8690	41	True	False	False
PBS	GTGTGTGTGTGTGT	ATGTGTGTGTGTGT	S_1ae93a041fbaf17a	2	2	2	0.07963176064441888	692	8690	41	True	False	False
PBS	GTGTGTGTGTGTGT	ATGTGTGTGTGTGT	S_204913b79ec587ee	5	5	5	0.07963176064441888	692	8690	41	True	False	False
PBS	GTGTGTGTGTGTGT	ATGTGTGTGTGTGT	S_50c6b80143cc1429	8	8	8	0.07963176064441888	692	8690	41	True	False	False
PBS	GTGTGTGTGTGTGT	ATGTGTGTGTGTGT	S_61ba77137e9b9832	8	8	8	0.07963176064441888	692	8690	41	True	False	False
PBS	GTGTGTGTGTGTGT	ATGTGTGTGTGTGT	S_6620270550aa9a33	8	8	8	0.07963176064441888	692	8690	41	True	False	False
PBS	GTGTGTGTGTGTGT	ATGTGTGTGTGTGT	S_7f90ab6f78579f94	2	2	2	0.07963176064441888	692	8690	41	True	False	False
PBS	GTGTGTGTGTGTGT	ATGTGTGTGTGTGT	S_81e47493b95effcd	11	11	11	0.07963176064441888	692	8690	41	True	False	False
PBS	GTGTGTGTGTGTGT	ATGTGTGTGTGTGT	S_820b4fd5ac9340af	4	4	4	0.07963176064441888	692	8690	41	True	False	False
PBS	GTGTGTGTGTGTGT	ATGTGTGTGTGTGT	S_91ac1116f9eb0c4e	2	2	2	0.07963176064441888	692	8690	41	True	False	False
PBS	GTGTGTGTGTGTGT	ATGTGTGTGTGTGT	S_92fcee505fb09cf8	2	2	2	0.07963176064441888	692	8690	41	True	False	False
PBS	GTGTGTGTGTGTGT	ATGTGTGTGTGTGT	S_abf82709a43f61d8	5	5	5	0.07963176064441888	692	8690	41	True	False	False
PBS	GTGTGTGTGTGTGT	ATGTGTGTGTGTGT	S_ae8f0abfff836db0	297	293	297	0.07963176064441888	692	8690	41	True	False	False
PBS	GTGTGTGTGTGTGT	ATGTGTGTGTGTGT	S_b7f328f86e243e22	3	3	3	0.07963176064441888	692	8690	41	True	False	False
PBS	GTGTGTGTGTGTGT	ATGTGTGTGTGTGT	S_bb4ee681153c9a81	2	2	2	0.07963176064441888	692	8690	41	True	False	False
PBS	GTGTGTGTGTGTGT	ATGTGTGTGTGTGT	S_c61559c4c54df2ff	56	56	56	0.07963176064441888	692	8690	41	True	False	False
PBS	GTGTGTGTGTGTGT	ATGTGTGTGTGTGT	S_c697b3861cab20f6	6	6	6	0.07963176064441888	692	8690	41	True	False	False
PBS	GTGTGTGTGTGTGT	ATGTGTGTGTGTGT	S_d619809f457aa97b	23	23	23	0.07963176064441888	692	8690	41	True	False	False
PBS	GTGTGTGTGTGTGT	ATGTGTGTGTGTGT	S_e49f28169b614636	169	167	169	0.07963176064441888	692	8690	41	True	False	False
PBS	GTGTGTGTGTGTGT	ATGTGTGTGTGTGT	S_f028edf18b1afd10	2	2	2	0.07963176064441888	692	8690	41	True	False	False
PBS	GTGTGTGTGTGTGT	ATGTGTGTGTGTGT	S_f1de9c1e3f21a47b	22	22	22	0.07963176064441888	692	8690	41	True	False	False
PBS	GTGTGTGTGTGTGT	GTGTGTGTGTGTAT	S_00606d52a8a1f932	2	2	2	0.1047180667433832	910	8690	46	True	False	False
PBS	GTGTGTGTGTGTGT	GTGTGTGTGTGTAT	S_00a875ec0869bc2f	9	9	9	0.1047180667433832	910	8690	46	True	False	False
PBS	GTGTGTGTGTGTGT	GTGTGTGTGTGTAT	S_0ad73a314d59e387	2	2	2	0.1047180667433832	910	8690	46	True	False	False
PBS	GTGTGTGTGTGTGT	GTGTGTGTGTGTAT	S_204913b79ec587ee	14	14	14	0.1047180667433832	910	8690	46	True	False	False
PBS	GTGTGTGTGTGTGT	GTGTGTGTGTGTAT	S_424ab362b8422fa4	5	5	5	0.1047180667433832	910	8690	46	True	False	False
PBS	GTGTGTGTGTGTGT	GTGTGTGTGTGTAT	S_50c6b80143cc1429	8	8	8	0.1047180667433832	910	8690	46	True	False	False
PBS	GTGTGTGTGTGTGT	GTGTGTGTGTGTAT	S_61ba77137e9b9832	9	9	9	0.1047180667433832	910	8690	46	True	False	False
PBS	GTGTGTGTGTGTGT	GTGTGTGTGTGTAT	S_6620270550aa9a33	35	35	35	0.1047180667433832	910	8690	46	True	False	False
PBS	GTGTGTGTGTGTGT	GTGTGTGTGTGTAT	S_6e933f81ca040e16	9	9	9	0.1047180667433832	910	8690	46	True	False	False
PBS	GTGTGTGTGTGTGT	GTGTGTGTGTGTAT	S_7f90ab6f78579f94	5	5	5	0.1047180667433832	910	8690	46	True	False	False
PBS	GTGTGTGTGTGTGT	GTGTGTGTGTGTAT	S_81e47493b95effcd	52	52	52	0.1047180667433832	910	8690	46	True	False	False
PBS	GTGTGTGTGTGTGT	GTGTGTGTGTGTAT	S_820b4fd5ac9340af	3	3	3	0.1047180667433832	910	8690	46	True	False	False
PBS	GTGTGTGTGTGTGT	GTGTGTGTGTGTAT	S_91ac1116f9eb0c4e	3	3	3	0.1047180667433832	910	8690	46	True	False	False
PBS	GTGTGTGTGTGTGT	GTGTGTGTGTGTAT	S_92fcee505fb09cf8	5	5	5	0.1047180667433832	910	8690	46	True	False	False
PBS	GTGTGTGTGTGTGT	GTGTGTGTGTGTAT	S_94a264528cf8818e	2	2	2	0.1047180667433832	910	8690	46	True	False	False
PBS	GTGTGTGTGTGTGT	GTGTGTGTGTGTAT	S_9cfddd959a8b1283	2	2	2	0.1047180667433832	910	8690	46	True	False	False
PBS	GTGTGTGTGTGTGT	GTGTGTGTGTGTAT	S_9db223762870b3d2	2	2	2	0.1047180667433832	910	8690	46	True	False	False
PBS	GTGTGTGTGTGTGT	GTGTGTGTGTGTAT	S_abf82709a43f61d8	3	3	3	0.1047180667433832	910	8690	46	True	False	False
PBS	GTGTGTGTGTGTGT	GTGTGTGTGTGTAT	S_ae8f0abfff836db0	394	363	398	0.1047180667433832	910	8690	46	True	False	False
PBS	GTGTGTGTGTGTGT	GTGTGTGTGTGTAT	S_c61559c4c54df2ff	148	146	149	0.1047180667433832	910	8690	46	True	False	False
PBS	GTGTGTGTGTGTGT	GTGTGTGTGTGTAT	S_c697b3861cab20f6	5	5	5	0.1047180667433832	910	8690	46	True	False	False
PBS	GTGTGTGTGTGTGT	GTGTGTGTGTGTAT	S_dda78b6d2850aa9b	2	2	2	0.1047180667433832	910	8690	46	True	False	False
PBS	GTGTGTGTGTGTGT	GTGTGTGTGTGTAT	S_e49f28169b614636	155	155	155	0.1047180667433832	910	8690	46	True	False	False
PBS	GTGTGTGTGTGTGT	GTGTGTGTGTGTAT	S_f1de9c1e3f21a47b	14	14	14	0.1047180667433832	910	8690	46	True	False	False
PBS	GTGTGTGTGTGTGT	GTGTGTGTATGTGT	S_00606d52a8a1f932	7	7	7	0.1192174913693901	1036	8690	56	True	False	False
PBS	GTGTGTGTGTGTGT	GTGTGTGTATGTGT	S_00a875ec0869bc2f	6	6	6	0.1192174913693901	1036	8690	56	True	False	False
PBS	GTGTGTGTGTGTGT	GTGTGTGTATGTGT	S_04e451e3ca076a0c	3	3	3	0.1192174913693901	1036	8690	56	True	False	False
PBS	GTGTGTGTGTGTGT	GTGTGTGTATGTGT	S_0ad73a314d59e387	5	5	5	0.1192174913693901	1036	8690	56	True	False	False
PBS	GTGTGTGTGTGTGT	GTGTGTGTATGTGT	S_204913b79ec587ee	12	12	12	0.1192174913693901	1036	8690	56	True	False	False
PBS	GTGTGTGTGTGTGT	GTGTGTGTATGTGT	S_424ab362b8422fa4	2	2	2	0.1192174913693901	1036	8690	56	True	False	False
PBS	GTGTGTGTGTGTGT	GTGTGTGTATGTGT	S_4ac866261d5e6073	3	3	3	0.1192174913693901	1036	8690	56	True	False	False
PBS	GTGTGTGTGTGTGT	GTGTGTGTATGTGT	S_4cff1dbb1118da70	2	2	2	0.1192174913693901	1036	8690	56	True	False	False
PBS	GTGTGTGTGTGTGT	GTGTGTGTATGTGT	S_50c6b80143cc1429	9	9	9	0.1192174913693901	1036	8690	56	True	False	False
PBS	GTGTGTGTGTGTGT	GTGTGTGTATGTGT	S_61ba77137e9b9832	13	13	13	0.1192174913693901	1036	8690	56	True	False	False
PBS	GTGTGTGTGTGTGT	GTGTGTGTATGTGT	S_6620270550aa9a33	57	57	57	0.1192174913693901	1036	8690	56	True	False	False
PBS	GTGTGTGTGTGTGT	GTGTGTGTATGTGT	S_6941c2d39ba842ed	2	2	2	0.1192174913693901	1036	8690	56	True	False	False
PBS	GTGTGTGTGTGTGT	GTGTGTGTATGTGT	S_6aeeaa5440d897d6	2	2	2	0.1192174913693901	1036	8690	56	True	False	False
PBS	GTGTGTGTGTGTGT	GTGTGTGTATGTGT	S_6b61e21bf01a536a	7	7	7	0.1192174913693901	1036	8690	56	True	False	False
PBS	GTGTGTGTGTGTGT	GTGTGTGTATGTGT	S_6e933f81ca040e16	11	11	11	0.1192174913693901	1036	8690	56	True	False	False
PBS	GTGTGTGTGTGTGT	GTGTGTGTATGTGT	S_7f90ab6f78579f94	3	3	3	0.1192174913693901	1036	8690	56	True	False	False
PBS	GTGTGTGTGTGTGT	GTGTGTGTATGTGT	S_81e47493b95effcd	84	84	84	0.1192174913693901	1036	8690	56	True	False	False
PBS	GTGTGTGTGTGTGT	GTGTGTGTATGTGT	S_820b4fd5ac9340af	4	4	4	0.1192174913693901	1036	8690	56	True	False	False
PBS	GTGTGTGTGTGTGT	GTGTGTGTATGTGT	S_91ac1116f9eb0c4e	15	15	15	0.1192174913693901	1036	8690	56	True	False	False
PBS	GTGTGTGTGTGTGT	GTGTGTGTATGTGT	S_9cfddd959a8b1283	2	2	2	0.1192174913693901	1036	8690	56	True	False	False
PBS	GTGTGTGTGTGTGT	GTGTGTGTATGTGT	S_abf82709a43f61d8	9	9	9	0.1192174913693901	1036	8690	56	True	False	False
PBS	GTGTGTGTGTGTGT	GTGTGTGTATGTGT	S_ae8f0abfff836db0	248	247	248	0.1192174913693901	1036	8690	56	True	False	False
PBS	GTGTGTGTGTGTGT	GTGTGTGTATGTGT	S_b7f328f86e243e22	2	2	2	0.1192174913693901	1036	8690	56	True	False	False
PBS	GTGTGTGTGTGTGT	GTGTGTGTATGTGT	S_bcdf829af107228c	4	4	4	0.1192174913693901	1036	8690	56	True	False	False
PBS	GTGTGTGTGTGTGT	GTGTGTGTATGTGT	S_c61559c4c54df2ff	215	214	216	0.1192174913693901	1036	8690	56	True	False	False
PBS	GTGTGTGTGTGTGT	GTGTGTGTATGTGT	S_c697b3861cab20f6	10	10	10	0.1192174913693901	1036	8690	56	True	False	False
PBS	GTGTGTGTGTGTGT	GTGTGTGTATGTGT	S_d619809f457aa97b	19	19	19	0.1192174913693901	1036	8690	56	True	False	False
PBS	GTGTGTGTGTGTGT	GTGTGTGTATGTGT	S_dbced3ab286ac7c1	2	2	2	0.1192174913693901	1036	8690	56	True	False	False
PBS	GTGTGTGTGTGTGT	GTGTGTGTATGTGT	S_e49f28169b614636	250	250	250	0.1192174913693901	1036	8690	56	True	False	False
PBS	GTGTGTGTGTGTGT	GTGTGTGTATGTGT	S_f1de9c1e3f21a47b	2	2	2	0.1192174913693901	1036	8690	56	True	False	False
PBS	GTGTGTGTGTGTGT	GTGTGTGTGTATGT	S_00606d52a8a1f932	3	3	3	0.10552359033371692	917	8690	60	True	False	False
PBS	GTGTGTGTGTGTGT	GTGTGTGTGTATGT	S_00a875ec0869bc2f	7	7	7	0.10552359033371692	917	8690	60	True	False	False
PBS	GTGTGTGTGTGTGT	GTGTGTGTGTATGT	S_0136d81f1be32780	4	4	4	0.10552359033371692	917	8690	60	True	False	False
PBS	GTGTGTGTGTGTGT	GTGTGTGTGTATGT	S_075744b051db8137	5	5	5	0.10552359033371692	917	8690	60	True	False	False
PBS	GTGTGTGTGTGTGT	GTGTGTGTGTATGT	S_0ad73a314d59e387	7	7	7	0.10552359033371692	917	8690	60	True	False	False
PBS	GTGTGTGTGTGTGT	GTGTGTGTGTATGT	S_1ae93a041fbaf17a	5	5	5	0.10552359033371692	917	8690	60	True	False	False
PBS	GTGTGTGTGTGTGT	GTGTGTGTGTATGT	S_204913b79ec587ee	15	15	15	0.10552359033371692	917	8690	60	True	False	False
PBS	GTGTGTGTGTGTGT	GTGTGTGTGTATGT	S_424ab362b8422fa4	9	9	9	0.10552359033371692	917	8690	60	True	False	False
PBS	GTGTGTGTGTGTGT	GTGTGTGTGTATGT	S_50c6b80143cc1429	6	6	6	0.10552359033371692	917	8690	60	True	False	False
PBS	GTGTGTGTGTGTGT	GTGTGTGTGTATGT	S_5487f15dd9ec5e0b	3	3	3	0.10552359033371692	917	8690	60	True	False	False
PBS	GTGTGTGTGTGTGT	GTGTGTGTGTATGT	S_58e834bd94bbbafa	4	4	4	0.10552359033371692	917	8690	60	True	False	False
PBS	GTGTGTGTGTGTGT	GTGTGTGTGTATGT	S_61ba77137e9b9832	13	13	13	0.10552359033371692	917	8690	60	True	False	False
PBS	GTGTGTGTGTGTGT	GTGTGTGTGTATGT	S_6620270550aa9a33	52	52	52	0.10552359033371692	917	8690	60	True	False	False
PBS	GTGTGTGTGTGTGT	GTGTGTGTGTATGT	S_6941c2d39ba842ed	5	5	5	0.10552359033371692	917	8690	60	True	False	False
PBS	GTGTGTGTGTGTGT	GTGTGTGTGTATGT	S_6e933f81ca040e16	8	8	8	0.10552359033371692	917	8690	60	True	False	False
PBS	GTGTGTGTGTGTGT	GTGTGTGTGTATGT	S_7f90ab6f78579f94	3	3	3	0.10552359033371692	917	8690	60	True	False	False
PBS	GTGTGTGTGTGTGT	GTGTGTGTGTATGT	S_81e47493b95effcd	79	79	79	0.10552359033371692	917	8690	60	True	False	False
PBS	GTGTGTGTGTGTGT	GTGTGTGTGTATGT	S_820b4fd5ac9340af	3	3	3	0.10552359033371692	917	8690	60	True	False	False
PBS	GTGTGTGTGTGTGT	GTGTGTGTGTATGT	S_91ac1116f9eb0c4e	6	6	6	0.10552359033371692	917	8690	60	True	False	False
PBS	GTGTGTGTGTGTGT	GTGTGTGTGTATGT	S_92fcee505fb09cf8	2	2	2	0.10552359033371692	917	8690	60	True	False	False
PBS	GTGTGTGTGTGTGT	GTGTGTGTGTATGT	S_abf82709a43f61d8	18	18	18	0.10552359033371692	917	8690	60	True	False	False
PBS	GTGTGTGTGTGTGT	GTGTGTGTGTATGT	S_ae8f0abfff836db0	239	238	239	0.10552359033371692	917	8690	60	True	False	False
PBS	GTGTGTGTGTGTGT	GTGTGTGTGTATGT	S_bb4ee681153c9a81	12	12	12	0.10552359033371692	917	8690	60	True	False	False
PBS	GTGTGTGTGTGTGT	GTGTGTGTGTATGT	S_c61559c4c54df2ff	133	133	133	0.10552359033371692	917	8690	60	True	False	False
PBS	GTGTGTGTGTGTGT	GTGTGTGTGTATGT	S_c697b3861cab20f6	15	15	15	0.10552359033371692	917	8690	60	True	False	False
PBS	GTGTGTGTGTGTGT	GTGTGTGTGTATGT	S_c953ea162dc99c1b	2	2	2	0.10552359033371692	917	8690	60	True	False	False
PBS	GTGTGTGTGTGTGT	GTGTGTGTGTATGT	S_d619809f457aa97b	5	5	5	0.10552359033371692	917	8690	60	True	False	False
PBS	GTGTGTGTGTGTGT	GTGTGTGTGTATGT	S_e49f28169b614636	204	204	204	0.10552359033371692	917	8690	60	True	False	False
PBS	GTGTGTGTGTGTGT	GTGTGTGTGTATGT	S_eed6ae0a6ff6efb6	2	2	2	0.10552359033371692	917	8690	60	True	False	False
PBS	GTGTGTGTGTGTGT	GTGTGTGTGTATGT	S_f028edf18b1afd10	3	3	3	0.10552359033371692	917	8690	60	True	False	False
PBS	GTGTGTGTGTGTGT	GTGTGTGTGTATGT	S_f1de9c1e3f21a47b	16	16	16	0.10552359033371692	917	8690	60	True	False	False
PBS	GTGTGTGTGTGTGT	GTGTGTGTATATGT	S_00606d52a8a1f932	3	3	3	0.12577675489067894	1093	8690	63	True	False	False
PBS	GTGTGTGTGTGTGT	GTGTGTGTATATGT	S_00a875ec0869bc2f	4	4	4	0.12577675489067894	1093	8690	63	True	False	False
PBS	GTGTGTGTGTGTGT	GTGTGTGTATATGT	S_075744b051db8137	13	13	13	0.12577675489067894	1093	8690	63	True	False	False
PBS	GTGTGTGTGTGTGT	GTGTGTGTATATGT	S_07b308fca94b5a58	11	11	11	0.12577675489067894	1093	8690	63	True	False	False
PBS	GTGTGTGTGTGTGT	GTGTGTGTATATGT	S_0ad73a314d59e387	5	5	5	0.12577675489067894	1093	8690	63	True	False	False
PBS	GTGTGTGTGTGTGT	GTGTGTGTATATGT	S_1ae93a041fbaf17a	4	4	4	0.12577675489067894	1093	8690	63	True	False	False
PBS	GTGTGTGTGTGTGT	GTGTGTGTATATGT	S_204913b79ec587ee	17	17	17	0.12577675489067894	1093	8690	63	True	False	False
PBS	GTGTGTGTGTGTGT	GTGTGTGTATATGT	S_22fe690ff311c208	2	2	2	0.12577675489067894	1093	8690	63	True	False	False
PBS	GTGTGTGTGTGTGT	GTGTGTGTATATGT	S_424ab362b8422fa4	8	8	8	0.12577675489067894	1093	8690	63	True	False	False
PBS	GTGTGTGTGTGTGT	GTGTGTGTATATGT	S_4ac866261d5e6073	2	2	2	0.12577675489067894	1093	8690	63	True	False	False
PBS	GTGTGTGTGTGTGT	GTGTGTGTATATGT	S_50c6b80143cc1429	3	3	3	0.12577675489067894	1093	8690	63	True	False	False
PBS	GTGTGTGTGTGTGT	GTGTGTGTATATGT	S_5487f15dd9ec5e0b	2	2	2	0.12577675489067894	1093	8690	63	True	False	False
PBS	GTGTGTGTGTGTGT	GTGTGTGTATATGT	S_61ba77137e9b9832	8	8	8	0.12577675489067894	1093	8690	63	True	False	False
PBS	GTGTGTGTGTGTGT	GTGTGTGTATATGT	S_6620270550aa9a33	54	54	54	0.12577675489067894	1093	8690	63	True	False	False
PBS	GTGTGTGTGTGTGT	GTGTGTGTATATGT	S_6941c2d39ba842ed	8	8	8	0.12577675489067894	1093	8690	63	True	False	False
PBS	GTGTGTGTGTGTGT	GTGTGTGTATATGT	S_6e933f81ca040e16	8	8	8	0.12577675489067894	1093	8690	63	True	False	False
PBS	GTGTGTGTGTGTGT	GTGTGTGTATATGT	S_7f90ab6f78579f94	9	9	9	0.12577675489067894	1093	8690	63	True	False	False
PBS	GTGTGTGTGTGTGT	GTGTGTGTATATGT	S_81e47493b95effcd	123	123	123	0.12577675489067894	1093	8690	63	True	False	False
PBS	GTGTGTGTGTGTGT	GTGTGTGTATATGT	S_820b4fd5ac9340af	15	15	15	0.12577675489067894	1093	8690	63	True	False	False
PBS	GTGTGTGTGTGTGT	GTGTGTGTATATGT	S_91ac1116f9eb0c4e	15	15	15	0.12577675489067894	1093	8690	63	True	False	False
PBS	GTGTGTGTGTGTGT	GTGTGTGTATATGT	S_abf82709a43f61d8	11	11	11	0.12577675489067894	1093	8690	63	True	False	False
PBS	GTGTGTGTGTGTGT	GTGTGTGTATATGT	S_ae8f0abfff836db0	189	187	189	0.12577675489067894	1093	8690	63	True	False	False
PBS	GTGTGTGTGTGTGT	GTGTGTGTATATGT	S_b3559173051f70bf	4	4	4	0.12577675489067894	1093	8690	63	True	False	False
PBS	GTGTGTGTGTGTGT	GTGTGTGTATATGT	S_bb4ee681153c9a81	5	5	5	0.12577675489067894	1093	8690	63	True	False	False
PBS	GTGTGTGTGTGTGT	GTGTGTGTATATGT	S_c61559c4c54df2ff	244	244	244	0.12577675489067894	1093	8690	63	True	False	False
PBS	GTGTGTGTGTGTGT	GTGTGTGTATATGT	S_c697b3861cab20f6	12	12	12	0.12577675489067894	1093	8690	63	True	False	False
PBS	GTGTGTGTGTGTGT	GTGTGTGTATATGT	S_d619809f457aa97b	10	10	10	0.12577675489067894	1093	8690	63	True	False	False
PBS	GTGTGTGTGTGTGT	GTGTGTGTATATGT	S_e49f28169b614636	241	240	241	0.12577675489067894	1093	8690	63	True	False	False
PBS	GTGTGTGTGTGTGT	GTGTGTGTATATGT	S_f1de9c1e3f21a47b	29	29	29	0.12577675489067894	1093	8690	63	True	False	False
RTT	TAACCCTGCGT	TAATCCTGCGT	S_e49f28169b614636	5	5	5	0.0006159531875577456	6	9741	2	True	True	True
RTT	TAACCCTGCGT	CAACCCTGCGT	S_ae8f0abfff836db0	4	4	4	0.0006159531875577456	6	9741	3	True	True	True
RTT	TAACCCTGCGT	TAACCCTGCGC	S_e49f28169b614636	2	2	2	0.0004106354583718304	4	9741	3	True	True	True
RTT	TAACCCTGCGT	TAACCCCGCGT	S_204913b79ec587ee	2	2	2	0.0007186120521507032	7	9741	5	True	True	True
RTT	TAACCCTGCGT	TAACCCCGCGT	S_e49f28169b614636	2	2	2	0.0007186120521507032	7	9741	5	True	True	True
RTT	TAACCCTGCGT	TAACCCTGCAT	S_81e47493b95effcd	2	2	2	0.004619648906683092	45	9741	13	True	True	True
RTT	TAACCCTGCGT	TAACCCTGCAT	S_ae8f0abfff836db0	20	20	20	0.004619648906683092	45	9741	13	True	True	True
RTT	TAACCCTGCGT	TAACCCTGCAT	S_c61559c4c54df2ff	2	2	2	0.004619648906683092	45	9741	13	True	True	True
RTT	TAACCCTGCGT	TAACCCTGCAT	S_e49f28169b614636	11	11	11	0.004619648906683092	45	9741	13	True	True	True
RTT	TAACCCTGCGT	TAACCCTGCAT	S_f1de9c1e3f21a47b	2	2	2	0.004619648906683092	45	9741	13	True	True	True
RTT	TAACCCTGCGT	TAACCCTGTGT	S_6620270550aa9a33	2	2	2	0.002874448208602813	28	9741	17	True	True	True
RTT	TAACCCTGCGT	TAACCCTGTGT	S_ae8f0abfff836db0	6	6	6	0.002874448208602813	28	9741	17	True	True	True
RTT	TAACCCTGCGT	TAACCCTGTGT	S_c61559c4c54df2ff	4	4	4	0.002874448208602813	28	9741	17	True	True	True
RTT	TAACCCTGCGT	TAACCCTGTGT	S_e49f28169b614636	3	3	3	0.002874448208602813	28	9741	17	True	True	True
